# Validation and characterisation of a wheat GENIE3 network using an independent RNA-Seq dataset

**DOI:** 10.1101/684183

**Authors:** Sophie A. Harrington, Anna E. Backhaus, Ajit Singh, Keywan Hassani-Pak, Cristobal Uauy

## Abstract

Gene regulatory networks are powerful tools which facilitate hypothesis generation and candidate gene discovery. However, the extent to which the network predictions are biologically relevant is often unclear. Recently, as part of an analysis of the RefSeqv1.0 wheat transcriptome, a GENIE3 network which predicted targets of wheat transcription factors was produced. Here we have used an independent and publicly-available RNA-Seq dataset to validate the predictions of the wheat GENIE3 network for the senescence-regulating transcription factor *NAM-A1* (TraesCS6A02G108300). We re-analysed the RNA-Seq data against the RefSeqv1.0 genome and identified a *de novo* set of differentially expressed genes (DEGs) between the wild-type and *nam-a1* mutant which recapitulated the known role of *NAM-A1* in senescence and nutrient remobilisation. We found that the GENIE3-predicted target genes of *NAM-A1* overlap significantly with the *de novo* DEGs, more than would be expected for a random transcription factor. Based on high levels of overlap between GENIE3-predicted target genes and the *de novo* DEGs, we also identified a set of candidate senescence regulators. We then explored genome-wide trends in the network related to polyploidy and homoeolog expression levels and found that only homoeologous transcription factors are likely to share predicted targets in common. However, homoeologs in dynamic triads, i.e. with higher variation in homoeolog expression levels across tissues, are less likely to share predicted targets than stable triads. This suggests that homoeologs in dynamic triads are more likely to act on distinct pathways. This work demonstrates that the wheat GENIE3 network can provide biologically-relevant predictions of transcription factor targets, which can be used for candidate gene prediction and for global analyses of transcription factor function. The GENIE3 network has now been integrated into the KnetMiner web application, facilitating its use in future studies.
