## Supplementary Table 1 for "Validation and characterisation of a wheat GENIE3 network using an independent RNA-Seq dataset"

### Sheet: Sheet1
Supplementary Table 1: Analysis of Mapping Statistics for RNA-Seq reads using Kallisto
File	Genotype	Timepoint	Replicate	Total Reads	Mapped Reads	% Mapped Reads
SRR1555776	WT	12DAA	1	39834397	31963096	0.802399
SRR1555777	WT	12DAA	2	40040076	32345232	0.807821
SRR1555778	WT	12DAA	3	34534155	25635067	0.742311
SRR1555779	WT	12DAA	4	85099084	65018380	0.764031
SRR1555780	WT	22DAA	1	40666581	32252994	0.793108
SRR1555781	WT	22DAA	2	37814738	29841082	0.789139
SRR1555782	WT	22DAA	3	33437511	24919480	0.745255
SRR1555783	WT	22DAA	4	31528730	24427250	0.774762
SRR1555788	gpc-a1	12DAA	1	35410326	28079570	0.792977
SRR1555789	gpc-a1	12DAA	2	39337625	31772790	0.807695
SRR1555790	gpc-a1	12DAA	3	33414297	24935875	0.746264
SRR1555791	gpc-a1	12DAA	4	32263546	25130658	0.778918
SRR1555792	gpc-a1	22DAA	1	37399266	29603445	0.791551
SRR1555793	gpc-a1	22DAA	2	38746000	30706618	0.792511
SRR1555794	gpc-a1	22DAA	3	28514156	20856734	0.731452
SRR1555795	gpc-a1	22DAA	4	30074410	23976316	0.797233
