## Supplementary Table 3 for "Validation and characterisation of a wheat GENIE3 network using an independent RNA-Seq dataset"

### Sheet: Sheet1
Supplementary Table 3: Transcription factors which have a higher shared ratio with nam-a1 differentially expressed genes than NAM-A1 itself. The timepoint at which the gene has a higher shared ratio is shown; genes which had higher shared ratios at both 12 and 22 DAA are present twice in the table, highlighted in blue, with the shared ratio for each timepoint shown. GO terms are a summary of the …
RNA Dataset	Gene ID (v 1.1)	Transcription Factor Family	Number of downstream genes	Number of downstream genes shared with nam-a1 DEGs	Shared ratio with nam-a1 DEGs	Upregulated 2x in senescence	Fold change between non-senescing samples and senescence	Number of shared targets with NAM-A1	In senescence regulatory candidate list (Borrill et al. 2019)	GO terms
12 DAA	TraesCS1A02G220000	AP2/EREBP	65	15	0.230769	NO	1.22513	16	NO	phosphatase activity, ion transport
22 DAA	TraesCS1A02G220000	AP2/EREBP	65	8	0.123077	NO	1.22513	16	NO	phosphatase activity, ion transport
22 DAA	TraesCS1B02G467100	Sigma70-like	317	7	0.0538462	NO	1.60709	0	NO	chloroplast, starch, carotenoid, RNA processing
22 DAA	TraesCS2A02G101400	NAC	737	8	0.0615385	YES	3.56031	3	YES	chlorophyll catabolism, catabolism, senescence
12 DAA	TraesCS2A02G169300	tify	32	7	0.21875	NO	1.2271	0	NO	JA signalling, wounding responses
22 DAA	TraesCS2A02G169300	tify	32	4	0.125	NO	1.2271	0	NO	JA signalling, wounding responses
12 DAA	TraesCS2A02G306800	NAC	26	4	0.153846	NO	1.77638	0	NO	vacuole
22 DAA	TraesCS2A02G459700	NAC	36	3	0.0833333	NO	1.47742	0	YES	None
12 DAA	TraesCS3A02G489400	bHLH	12	2	0.166667	YES	2.4108	0	NO	None
22 DAA	TraesCS3A02G489400	bHLH	12	3	0.25	YES	2.4108	0	NO	None
12 DAA	TraesCS3B02G093300	NAC	161	26	0.161491	YES	4.64456	7	YES	chlorophyll catabolism, ion transport, senescence
22 DAA	TraesCS3B02G158800	AP2/EREBP	30	2	0.0666667	NO	0	0	NO	None
22 DAA	TraesCS4B02G351500	MADS_I	77	4	0.0519481	NO	0.340321	0	NO	None
22 DAA	TraesCS5A02G043300	CCAAT_HAP2	9	1	0.111111	NO	1.6768	0	NO	None
12 DAA	TraesCS5B02G183700	WRKY	35	7	0.2	NO	1.32273	0	NO	None
22 DAA	TraesCS5B02G320500	Pseudo ARR-B	80	5	0.0625	NO	1.78086	6	YES	Phosphate starvation, circadian rhythm, photoperiod, carb transport
12 DAA	TraesCS5B02G399900	WRKY	10	2	0.2	NO	1.73865	0	NO	None
22 DAA	TraesCS6A02G227900	Pseudo ARR-B	104	9	0.0865385	NO	0.760768	9	NO	circadian rhythms, phosphate starvation response, ion transport, photosynthetic pathways
12 DAA	TraesCS6B02G357700	GARP_G2-like	13	3	0.230769	YES	6.36373	10	NO	fatty acid processing
22 DAA	TraesCS6B02G357700	GARP_G2-like	13	1	0.0769231	YES	6.36373	10	NO	fatty acid processing
12 DAA	TraesCS7A02G014200	GRAS	3	1	0.333333	NO	0.7064	0	NO	none
22 DAA	TraesCS7A02G218600	C2C2_CO-like	212	10	0.0769231	NO	1.56557	10	YES	circadian rhythms, histone methylation, ion transport
22 DAA	TraesCS7B02G120600	C2C2_Dof	37	4	0.108108	NO	0.52042	2	NO	biosynthesis (thiazole/thiamine etc)
22 DAA	TraesCS7B02G125500	C2C2_CO-like	192	13	0.1	NO	0.887823	11	YES	circadian rhythm, histone methulation, ion transport
