## Supplementary File 2 for "Validation and characterisation of a wheat GENIE3 network using an independent RNA-Seq dataset": TraesCS1A01G220000genie3_GOseq_enrichment.txt

category	over_represented_pvalue	under_represented_pvalue	numDEInCat	numInCat	term	ontology	over_rep_padj
761	GO:0004427	0	1	7	88	inorganic diphosphatase activity	MF	0
3422	GO:0016036	0	1	24	633	cellular response to phosphate starvation	BP	0
3508	GO:0016311	0	1	11	533	dephosphorylation	BP	0
3532	GO:0016462	0	1	7	54	pyrophosphatase activity	MF	0
6206	GO:0052731	0	1	6	14	phosphocholine phosphatase activity	MF	0
6207	GO:0052732	0	1	6	14	phosphoethanolamine phosphatase activity	MF	0
6007	GO:0051262	2.52491928992652e-11	1	6	56	protein tetramerization	BP	2.66703617567382e-08
6696	GO:0080040	1.20428216542899e-09	0.999999999997623	4	15	positive regulation of cellular response to phosphate starvation	BP	1.11305779139774e-06
3662	GO:0016791	1.56644614007112e-08	0.999999999513907	7	279	phosphatase activity	MF	1.28692252885398e-05
1742	GO:0006817	2.89400721667126e-08	0.999999999634737	5	85	phosphate ion transport	BP	2.02682432582167e-05
6253	GO:0055062	3.01529180200681e-08	0.999999999616091	5	86	phosphate ion homeostasis	BP	2.02682432582167e-05
2311	GO:0009247	4.00511236560287e-08	0.999999999775521	4	33	glycolipid biosynthetic process	BP	2.46781673593897e-05
5567	GO:0046873	4.00747365895733e-07	0.999999991210835	5	144	metal ion transmembrane transporter activity	MF	0.000227932771033312
3160	GO:0015088	1.32780037201561e-06	0.99999999415298	3	21	NA	NA	0.000701268282191671
548	GO:0003993	2.10171892391393e-06	0.999999934822437	5	204	acid phosphatase activity	MF	0.00103600731489464
3911	GO:0019375	3.00293094886415e-06	0.999999846585102	6	390	galactolipid biosynthetic process	BP	0.00138772946474385
3284	GO:0015675	3.25786411599264e-06	0.999999980071855	3	28	nickel cation transport	BP	0.00141697925139115
7120	GO:1901699	1.53586610172417e-05	0.999999979632602	2	6	cellular response to nitrogen compound	BP	0.00630899664230472
1493	GO:0006333	1.69805518130176e-05	0.999999528379317	4	159	chromatin assembly or disassembly	BP	0.0066081157950238
1750	GO:0006828	2.14013546734709e-05	0.999999744424924	3	52	manganese ion transport	BP	0.0079120808227822
5493	GO:0046475	2.83714287448017e-05	0.999999943829989	2	8	glycerophospholipid catabolic process	BP	0.00964256099092291
5506	GO:0046509	2.86903356505686e-05	0.99999994287953	2	8	1,2-diacylglycerol 3-beta-galactosyltransferase activity	MF	0.00964256099092291
1550	GO:0006427	3.68127432029138e-05	0.999999914557991	2	9	histidyl-tRNA aminoacylation	BP	0.0113569104804381
5507	GO:0046510	3.68631121896828e-05	0.999999914382421	2	9	UDP-sulfoquinovose:DAG sulfoquinovosyltransferase activity	MF	0.0113569104804381
1751	GO:0006829	4.39644469462258e-05	0.999999323882317	3	69	zinc ion transport	BP	0.0126104218254959
1844	GO:0007037	4.60483350403557e-05	0.99999987777923	2	10	NA	NA	0.0126104218254959
7247	GO:1905011	4.60483350403557e-05	0.99999987777923	2	10	transmembrane phosphate ion transport from cytosol to vacuole	BP	0.0126104218254959
1135	GO:0005375	4.80168672059249e-05	0.999999238574217	3	71	copper ion transmembrane transporter activity	MF	0.0126798827185932
3171	GO:0015114	5.66165411571887e-05	0.999999050370224	3	72	phosphate ion transmembrane transporter activity	MF	0.0144352657005605
988	GO:0004821	6.73789717653034e-05	0.999999776602407	2	12	histidine-tRNA ligase activity	MF	0.0160874426582042
5504	GO:0046506	6.744802845609e-05	0.999999776258493	2	12	sulfolipid biosynthetic process	BP	0.0160874426582042
1137	GO:0005384	7.24111829841519e-05	0.999998676123977	3	80	manganese ion transmembrane transporter activity	MF	0.0162541843253326
3158	GO:0015086	7.37018892210335e-05	0.999998645332466	3	78	cadmium ion transmembrane transporter activity	MF	0.0162541843253326
4040	GO:0030001	7.47419890534636e-05	0.999995070271612	5	452	metal ion transport	BP	0.0162541843253326
6525	GO:0071294	7.96171552500383e-05	0.999999706685048	2	14	cellular response to zinc ion	BP	0.0168196927405367
1772	GO:0006879	9.18127727424722e-05	0.999998177459309	3	86	cellular iron ion homeostasis	BP	0.0188573233793844
3910	GO:0019374	0.00010690591394216	0.999999539477851	2	15	galactolipid metabolic process	BP	0.0213638466942792
1138	GO:0005385	0.000116062675030516	0.99999750138693	3	92	zinc ion transmembrane transporter activity	MF	0.0218431740922232
1136	GO:0005381	0.000117959764596331	0.999997444726975	3	95	iron ion transmembrane transporter activity	MF	0.0218431740922232
6905	GO:0090502	0.000118167022408565	0.999994550808023	4	247	RNA phosphodiester bond hydrolysis, endonucleolytic	BP	0.0218431740922232
6583	GO:0071577	0.000123802430996435	0.999997274362167	3	94	zinc ion transmembrane transport	BP	0.0223267115801863
4402	GO:0032107	0.000150937579141485	0.999999211732231	2	18	regulation of response to nutrient levels	BP	0.0265722014326699
4611	GO:0033897	0.000239893574508879	0.999998386038769	2	23	ribonuclease T2 activity	MF	0.0412505369748524
4382	GO:0031969	0.000274512747533642	0.99997601495974	5	565	chloroplast membrane	CC	0.0456339916892931
5189	GO:0043765	0.00027772918934517	0.999997982573636	2	24	T/G mismatch-specific endonuclease activity	MF	0.0456339916892931
357	GO:0001708	0.000301550312836112	0.999990954753284	3	128	cell fate specification	BP	0.0478173629436145
4768	GO:0035250	0.000303951319766011	0.99999768317694	2	25	UDP-galactosyltransferase activity	MF	0.0478173629436145
