## Supplementary File 2 for "Validation and characterisation of a wheat GENIE3 network using an independent RNA-Seq dataset": TraesCS2A01G101400genie3_GOseq_enrichment.txt

category	over_represented_pvalue	under_represented_pvalue	numDEInCat	numInCat	term	ontology	over_rep_padj
7345	GO:2000083	3.98014709234929e-08	1	11	259	negative regulation of L-ascorbic acid biosynthetic process	BP	0.000162905018659242
3410	GO:0015996	4.40641110790484e-08	1	10	200	chlorophyll catabolic process	BP	0.000162905018659242
5189	GO:0043765	9.66507109126563e-08	0.999999998551432	5	24	T/G mismatch-specific endonuclease activity	MF	0.00023821178549606
5	GO:0000014	1.09242582438985e-06	0.999999971535627	5	38	single-stranded DNA endodeoxyribonuclease activity	MF	0.00201934913638464
1596	GO:0006511	1.85313327308383e-06	0.999999372657236	30	2507	ubiquitin-dependent protein catabolic process	BP	0.00229526731044254
1486	GO:0006308	1.86253771472211e-06	0.999999945163572	5	44	DNA catabolic process	BP	0.00229526731044254
6905	GO:0090502	2.99506210282735e-06	0.99999967828413	9	247	RNA phosphodiester bond hydrolysis, endonucleolytic	BP	0.00304837233055236
4611	GO:0033897	3.4796340981579e-06	0.999999940460447	4	23	ribonuclease T2 activity	MF	0.00304837233055236
3702	GO:0016891	3.78253452021723e-06	0.999999870080302	5	49	endoribonuclease activity, producing 5'-phosphomonoesters	MF	0.00304837233055236
2926	GO:0010304	4.12276485062532e-06	0.999999776516125	6	88	PSII associated light-harvesting complex II catabolic process	BP	0.00304837233055236
674	GO:0004222	1.21211821069686e-05	0.999998688428754	8	219	metalloendopeptidase activity	MF	0.00814763822717507
1905	GO:0007275	2.20993719757874e-05	0.999992277444504	25	2158	multicellular organism development	BP	0.0136168963657477
6696	GO:0080040	4.1580774020997e-05	0.999999432962648	3	15	positive regulation of cellular response to phosphate starvation	BP	0.0235285337517441
1268	GO:0005787	5.60561821899182e-05	0.999999130131682	3	18	signal peptidase complex	CC	0.0235285337517441
5135	GO:0043447	6.13546852765361e-05	0.999997660971082	4	47	alkane biosynthetic process	BP	0.0235285337517441
7207	GO:1903647	6.92542316497879e-05	0.999999889008144	2	3	negative regulation of chlorophyll catabolic process	BP	0.0235285337517441
482	GO:0003868	6.92542316507088e-05	0.999999889008144	2	3	4-hydroxyphenylpyruvate dioxygenase activity	MF	0.0235285337517441
846	GO:0004587	6.92542316571055e-05	0.999999889008144	2	3	ornithine-oxo-acid transaminase activity	MF	0.0235285337517441
1647	GO:0006593	6.92542316571055e-05	0.999999889008144	2	3	ornithine catabolic process	BP	0.0235285337517441
2796	GO:0010121	6.92542316571055e-05	0.999999889008144	2	3	arginine catabolic process to proline via ornithine	BP	0.0235285337517441
4442	GO:0032441	6.92542316584657e-05	0.999999889008144	2	3	pheophorbide a oxygenase activity	MF	0.0235285337517441
5567	GO:0046873	7.00064569297227e-05	0.999993607615547	6	144	metal ion transmembrane transporter activity	MF	0.0235285337517441
6826	GO:0080187	8.24211821922618e-05	0.999994428041656	5	93	floral organ senescence	BP	0.0264966183099819
6350	GO:0070008	9.8783927037004e-05	0.999998128909135	3	19	serine-type exopeptidase activity	MF	0.030433681521317
