## Supplementary File 2 for "Validation and characterisation of a wheat GENIE3 network using an independent RNA-Seq dataset": TraesCS2A01G169300genie3_GOseq_enrichment.txt

category	over_represented_pvalue	under_represented_pvalue	numDEInCat	numInCat	term	ontology	over_rep_padj
7204	GO:1903507	9.97057479799615e-10	0.999999999994229	5	87	negative regulation of nucleic acid-templated transcription	BP	6.33847639614219e-06
7319	GO:2000022	2.52829837335885e-09	0.999999999981525	5	103	regulation of jasmonic acid mediated signaling pathway	BP	6.33847639614219e-06
433	GO:0003714	2.57173778582994e-09	0.999999999981132	5	105	transcription corepressor activity	MF	6.33847639614219e-06
2545	GO:0009753	3.74757164832565e-08	0.999999996996081	11	2380	response to jasmonic acid	BP	6.92738619192997e-05
7045	GO:1900067	8.71698854926333e-07	0.999999999848808	2	3	regulation of cellular response to alkaline pH	BP	0.00128906826666506
2930	GO:0010309	1.24628338129352e-06	0.999999994461755	3	41	acireductone dioxygenase [iron(II)-requiring] activity	MF	0.00153583655354739
1764	GO:0006863	3.44689280103531e-06	0.999999937955773	4	188	purine nucleobase transport	BP	0.00364090362440787
1625	GO:0006555	6.79365024490171e-06	0.999999945551648	3	69	methionine metabolic process	BP	0.0062790312388504
2614	GO:0009867	1.23633564500641e-05	0.999998978625291	7	1472	jasmonic acid mediated signaling pathway	BP	0.0101571841768638
1138	GO:0005385	1.82307120032001e-05	0.999999794821203	3	92	zinc ion transmembrane transporter activity	MF	0.0119703717879942
2450	GO:0009611	1.94051806765219e-05	0.999997256787714	10	3690	response to wounding	BP	0.0119703717879942
6583	GO:0071577	1.94271654660441e-05	0.99999977651703	3	94	zinc ion transmembrane transport	BP	0.0119703717879942
4541	GO:0033306	4.09865503438578e-05	0.999999891184089	2	17	phytol metabolic process	BP	0.0233118887109603
357	GO:0001708	4.67681669792833e-05	0.999999272133858	3	128	cell fate specification	BP	0.0247002733317729
6350	GO:0070008	5.04450505762553e-05	0.999999849790187	2	19	serine-type exopeptidase activity	MF	0.0248660469307221
2720	GO:0010026	6.28629396749469e-05	0.999998916568101	3	146	trichome differentiation	BP	0.0288289782614714
2783	GO:0010106	6.92379520543712e-05	0.99999728899737	4	409	cellular response to iron ion starvation	BP	0.0288289782614714
5567	GO:0046873	7.01814455918968e-05	0.999998744707035	3	144	metal ion transmembrane transporter activity	MF	0.0288289782614714
2787	GO:0010112	0.000100183311409912	0.999995679772494	4	442	regulation of systemic acquired resistance	BP	0.0389871265560467
1748	GO:0006826	0.000124504258526115	0.999994315547406	4	475	iron ion transport	BP	0.0460292243771048
2524	GO:0009723	0.000140071142758508	0.999986212735247	6	1505	response to ethylene	BP	0.0486202813753021
156	GO:0000380	0.00015602503713545	0.999999148030625	2	35	alternative mRNA splicing, via spliceosome	BP	0.0486202813753021
6267	GO:0055085	0.000157181354764517	0.999980469571376	7	2155	transmembrane transport	BP	0.0486202813753021
2639	GO:0009908	0.000157815357452969	0.999988151616174	5	961	flower development	BP	0.0486202813753021
