## Supplementary File 2 for "Validation and characterisation of a wheat GENIE3 network using an independent RNA-Seq dataset": TraesCS2A01G306800genie3_GOseq_enrichment.txt

category	over_represented_pvalue	under_represented_pvalue	numDEInCat	numInCat	term	ontology	over_rep_padj
141	GO:0000323	9.75113156688335e-07	0.99999999608501	3	57	lytic vacuole	CC	0.00720998668055355
4164	GO:0030611	1.12410023925897e-05	0.999999984682094	2	18	arsenate reductase activity	MF	0.0415579858454043
6600	GO:0071722	3.72126482539735e-05	0.999999904322906	2	29	detoxification of arsenic-containing substance	BP	0.0483065751869504
963	GO:0004792	4.11925520020665e-05	0.999999888153597	2	31	thiosulfate sulfurtransferase activity	MF	0.0483065751869504
5101	GO:0043202	4.37644942577841e-05	0.99999987794836	2	29	lysosomal lumen	CC	0.0483065751869504
5661	GO:0047668	6.46445522585664e-05	0.999999778666751	2	35	amygdalin beta-glucosidase activity	MF	0.0483065751869504
6732	GO:0080081	6.46445522585664e-05	0.999999778666751	2	35	4-methylumbelliferyl-beta-D-glucopyranoside beta-glucosidase activity	MF	0.0483065751869504
6733	GO:0080082	6.46445522585664e-05	0.999999778666751	2	35	esculin beta-glucosidase activity	MF	0.0483065751869504
6734	GO:0080083	6.46445522585664e-05	0.999999778666751	2	35	beta-gentiobiose beta-glucosidase activity	MF	0.0483065751869504
6731	GO:0080079	7.23879153942439e-05	0.999999737033761	2	37	cellobiose glucosidase activity	MF	0.0483065751869504
833	GO:0004567	7.64225290592772e-05	0.999999714395424	2	38	beta-mannosidase activity	MF	0.0483065751869504
1663	GO:0006624	7.83985531841229e-05	0.999999702915152	2	39	vacuolar protein processing	BP	0.0483065751869504
