## Supplementary File 2 for "Validation and characterisation of a wheat GENIE3 network using an independent RNA-Seq dataset": TraesCS3B01G093300genie3_GOseq_enrichment.txt

category	over_represented_pvalue	under_represented_pvalue	numDEInCat	numInCat	term	ontology	over_rep_padj
5567	GO:0046873	2.06320586545133e-11	1	10	144	metal ion transmembrane transporter activity	MF	1.52553441691471e-07
3410	GO:0015996	4.08362305345697e-10	1	10	200	chlorophyll catabolic process	BP	1.50971544286304e-06
4040	GO:0030001	2.08169634320616e-09	1	12	452	metal ion transport	BP	5.13068758722211e-06
671	GO:0004197	2.96210454261523e-09	1	11	321	cysteine-type endopeptidase activity	MF	5.21973714545142e-06
6072	GO:0051603	3.52971135072452e-09	1	11	334	proteolysis involved in cellular protein catabolic process	BP	5.21973714545142e-06
1256	GO:0005773	2.5796221740304e-08	0.999999993686085	28	2994	vacuole	CC	2.88054406337825e-05
3756	GO:0017113	2.72705010057448e-08	1	3	3	dihydropyrimidine dehydrogenase (NADP+) activity	MF	2.88054406337825e-05
2888	GO:0010260	9.6977417402147e-08	0.999999994558515	8	192	animal organ senescence	BP	8.13565000634767e-05
1250	GO:0005764	9.90273871478618e-08	0.999999995861868	7	130	lysosome	CC	8.13565000634767e-05
3636	GO:0016746	1.18475910748797e-07	0.99999998335412	14	795	transferase activity, transferring acyl groups	MF	8.76010884076604e-05
1997	GO:0008234	1.84637060397717e-07	0.999999982020687	11	513	cysteine-type peptidase activity	MF	0.000124109674961883
6826	GO:0080187	2.68640961252932e-07	0.999999990979142	6	93	floral organ senescence	BP	0.000165527605625348
1182	GO:0005615	3.52247684516032e-07	1	9	325	extracellular space	CC	0.000200347644562426
4653	GO:0034256	5.20837541454055e-07	0.999999998847988	3	6	chlorophyll(ide) b reductase activity	MF	0.000249775114433062
650	GO:0004152	5.40492538670408e-07	0.999999998789593	3	6	dihydroorotate dehydrogenase activity	MF	0.000249775114433062
653	GO:0004158	5.40492538670408e-07	0.999999998789593	3	6	dihydroorotate oxidase activity	MF	0.000249775114433062
3637	GO:0016747	1.36307511727483e-06	0.999999800230403	12	712	transferase activity, transferring acyl groups other than amino-acyl groups	MF	0.0005928574951253
2801	GO:0010150	2.52593243482079e-06	0.999999531983908	14	1045	leaf senescence	BP	0.00103759691239249
3932	GO:0019483	4.19707891868685e-06	0.999999975363606	3	11	beta-alanine biosynthetic process	BP	0.00163332639604056
1439	GO:0006212	4.94508380851405e-06	0.999999968654324	3	12	uracil catabolic process	BP	0.00182819748400765
2926	GO:0010304	6.09599045321949e-06	0.999999763278872	5	88	PSII associated light-harvesting complex II catabolic process	BP	0.00214636921005261
1915	GO:0007568	1.4927636940745e-05	0.999998647569874	7	282	aging	BP	0.00501704306999404
4541	GO:0033306	1.81944876670718e-05	0.99999980919543	3	17	phytol metabolic process	BP	0.00570445342499006
1750	GO:0006828	1.8515942953714e-05	0.999999481206529	4	52	manganese ion transport	BP	0.00570445342499006
7207	GO:1903647	2.6243068205534e-05	0.999999974227828	2	3	negative regulation of chlorophyll catabolic process	BP	0.00738186035709262
6772	GO:0080124	2.74768717210882e-05	0.999999972387215	2	3	pheophytinase activity	MF	0.00738186035709262
583	GO:0004043	2.74768717210882e-05	0.999999972387215	2	3	L-aminoadipate-semialdehyde dehydrogenase activity	MF	0.00738186035709262
4611	GO:0033897	2.79540289421955e-05	0.99999964830577	3	23	ribonuclease T2 activity	MF	0.00738186035709262
1444	GO:0006222	3.40043080022849e-05	0.999999547385574	3	21	UMP biosynthetic process	BP	0.00866992597823774
5189	GO:0043765	4.44923598592546e-05	0.999999342300456	3	24	T/G mismatch-specific endonuclease activity	MF	0.0106449529297784
3639	GO:0016754	4.4629908144865e-05	0.999999337023821	3	25	sinapoylglucose-malate O-sinapoyltransferase activity	MF	0.0106449529297784
6273	GO:0055114	4.77310572030451e-05	0.999979261680941	37	6788	oxidation-reduction process	BP	0.0110288574049786
643	GO:0004144	5.53145302302766e-05	0.99999792023694	4	68	diacylglycerol O-acyltransferase activity	MF	0.0114227840644105
3638	GO:0016752	5.56153944169295e-05	0.999999103910869	3	27	sinapoyltransferase activity	MF	0.0114227840644105
5607	GO:0047158	5.56153944169295e-05	0.999999103910869	3	27	sinapoylglucose-sinapoylglucose O-sinapoyltransferase activity	MF	0.0114227840644105
5611	GO:0047202	5.56153944169295e-05	0.999999103910869	3	27	sinapoylglucose-choline O-sinapoyltransferase activity	MF	0.0114227840644105
1137	GO:0005384	7.50938372730013e-05	0.999996926179651	4	80	manganese ion transmembrane transporter activity	MF	0.015006590075583
6905	GO:0090502	7.87991550471915e-05	0.999992658864261	6	247	RNA phosphodiester bond hydrolysis, endonucleolytic	BP	0.0153326566426035
3541	GO:0016491	9.73697325917756e-05	0.999959779650866	30	5056	oxidoreductase activity	MF	0.0184603026354766
1772	GO:0006879	0.000109099010241707	0.999995067633783	4	86	cellular iron ion homeostasis	BP	0.0201669520431795
2216	GO:0008922	0.000136559690868054	0.999999451457076	2	6	long-chain fatty acid [acyl-carrier-protein] ligase activity	MF	0.0240410084351997
7362	GO:2000379	0.000136559690868054	0.999999451457076	2	6	positive regulation of reactive oxygen species metabolic process	BP	0.0240410084351997
1138	GO:0005385	0.000161128117415056	0.999991918918534	4	92	zinc ion transmembrane transporter activity	MF	0.0271888463533992
1437	GO:0006207	0.00016179459555715	0.999996169552152	3	37	'de novo' pyrimidine nucleobase biosynthetic process	BP	0.0271888463533992
6583	GO:0071577	0.000174998251974562	0.999991026185146	4	94	zinc ion transmembrane transport	BP	0.0287541572244424
1613	GO:0006536	0.000182303963263258	0.999995512164893	3	36	glutamate metabolic process	BP	0.0293033805297506
5	GO:0000014	0.000192095421023302	0.999995170689465	3	38	single-stranded DNA endodeoxyribonuclease activity	MF	0.0302202881499212
3921	GO:0019432	0.000199534064854795	0.999989401056513	4	97	triglyceride biosynthetic process	BP	0.0307365599070073
1486	GO:0006308	0.000241254480442243	0.999993393487271	3	44	DNA catabolic process	BP	0.0357705754624675
6267	GO:0055085	0.000245729111234854	0.999920301723306	17	2155	transmembrane transport	BP	0.0357705754624675
3933	GO:0019484	0.000251564771983813	0.999998491981873	2	8	beta-alanine catabolic process	BP	0.0357705754624675
4665	GO:0034387	0.000251564771983813	0.999998491981873	2	8	4-aminobutyrate:pyruvate transaminase activity	MF	0.0357705754624675
3185	GO:0015144	0.00025919323496958	0.999969727487562	6	290	carbohydrate transmembrane transporter activity	MF	0.0357755548396041
858	GO:0004607	0.000261276705617882	0.999992647553311	3	44	phosphatidylcholine-sterol O-acyltransferase activity	MF	0.0357755548396041
6972	GO:0098655	0.00027210671540512	0.999947067995092	9	699	cation transmembrane transport	BP	0.0365810373400992
4342	GO:0031539	0.000277768815224527	0.999998159617718	2	10	positive regulation of anthocyanin metabolic process	BP	0.036675403924467
2357	GO:0009395	0.000311531094801452	0.999990699934434	3	43	phospholipid catabolic process	BP	0.0404115949993322
1133	GO:0005365	0.000355307125053386	0.999988879893901	3	45	myo-inositol transmembrane transporter activity	MF	0.0423732400426571
3187	GO:0015148	0.000355307125053386	0.999988879893901	3	45	D-xylose transmembrane transporter activity	MF	0.0423732400426571
3271	GO:0015575	0.000355307125053386	0.999988879893901	3	45	mannitol transmembrane transporter activity	MF	0.0423732400426571
3272	GO:0015576	0.000355307125053386	0.999988879893901	3	45	sorbitol transmembrane transporter activity	MF	0.0423732400426571
3273	GO:0015591	0.000355307125053386	0.999988879893901	3	45	D-ribose transmembrane transporter activity	MF	0.0423732400426571
3702	GO:0016891	0.00040633948576519	0.999986632418165	3	49	endoribonuclease activity, producing 5'-phosphomonoesters	MF	0.0476754015286978
2323	GO:0009269	0.000412662388130465	0.999959978152419	5	226	response to desiccation	BP	0.0476754015286978
3191	GO:0015168	0.000430286311412832	0.999985576430691	3	48	glycerol transmembrane transporter activity	MF	0.0489467228705613
