## Supplementary File 2 for "Validation and characterisation of a wheat GENIE3 network using an independent RNA-Seq dataset": TraesCS5B01G320500genie3_GOseq_enrichment.txt

category	over_represented_pvalue	under_represented_pvalue	numDEInCat	numInCat	term	ontology	over_rep_padj
6206	GO:0052731	0	1	6	14	phosphocholine phosphatase activity	MF	0
6207	GO:0052732	0	1	6	14	phosphoethanolamine phosphatase activity	MF	0
3422	GO:0016036	5.62183494370977e-13	1	13	633	cellular response to phosphate starvation	BP	1.38559491912634e-09
3532	GO:0016462	4.72282681537793e-11	1	6	54	pyrophosphatase activity	MF	8.73014536822611e-08
6007	GO:0051262	5.97892870446468e-11	1	6	56	protein tetramerization	BP	8.84163976816237e-08
761	GO:0004427	1.01567152710818e-09	0.999999999992908	6	88	inorganic diphosphatase activity	MF	1.25164587857298e-06
3662	GO:0016791	1.4834696361379e-09	0.999999999968199	8	279	phosphatase activity	MF	1.38733183783385e-06
8	GO:0000024	1.50103525867877e-09	1	3	3	maltose biosynthetic process	BP	1.38733183783385e-06
1922	GO:0007623	2.63943026108494e-09	0.999999999822043	11	801	circadian rhythm	BP	2.16843859449579e-06
3508	GO:0016311	1.36801218341798e-08	0.999999999267692	9	533	dephosphorylation	BP	1.01150820841926e-05
6696	GO:0080040	6.76316509797822e-07	0.99999999772536	3	15	positive regulation of cellular response to phosphate starvation	BP	0.000454607661222281
5803	GO:0048574	3.16505824879397e-06	0.999999943267476	4	85	long-day photoperiodism, flowering	BP	0.00195020339096522
3466	GO:0016161	1.13272919020257e-05	0.999999892197259	3	37	beta-amylase activity	MF	0.00644261510181367
2216	GO:0008922	1.98126951575017e-05	0.99999997006039	2	6	long-chain fatty acid [acyl-carrier-protein] ligase activity	MF	0.0104639334281834
3234	GO:0015284	2.19837273219943e-05	0.999999735425027	3	46	fructose uniporter activity	MF	0.0108365119879217
7155	GO:1902334	2.66146151931404e-05	0.999999657393259	3	49	fructose export from vacuole to cytoplasm	BP	0.01229927904613
4535	GO:0033231	3.18436444441493e-05	0.999999563412581	3	52	carbohydrate export	BP	0.0138501121776494
1128	GO:0005353	3.77071391848776e-05	0.999999451449062	3	55	fructose transmembrane transporter activity	MF	0.0153319544680425
1185	GO:0005623	3.93977731799849e-05	0.999994215915663	9	1409	cell	CC	0.0153319544680425
5808	GO:0048579	4.88535573028617e-05	0.999999221809792	3	60	negative regulation of long-day photoperiodism, flowering	BP	0.0172436281005305
3134	GO:0012506	4.89743292008575e-05	0.999999219234445	3	60	vesicle membrane	CC	0.0172436281005305
3325	GO:0015770	5.14656040446236e-05	0.999999165155392	3	61	sucrose transport	BP	0.0172971216502703
2097	GO:0008515	5.94299028545199e-05	0.999998986240949	3	64	sucrose transmembrane transporter activity	MF	0.0191054218133183
1764	GO:0006863	7.20386189609661e-05	0.999997073707784	4	188	purine nucleobase transport	BP	0.0221938978582243
5979	GO:0051119	8.79181760879831e-05	0.999998280622563	3	73	sugar transmembrane transporter activity	MF	0.0260026797597819
6613	GO:0071836	9.1666528951656e-05	0.999998181052005	3	74	nectar secretion	BP	0.0260685505795594
428	GO:0003700	0.000118366999006068	0.999965485022585	17	5312	DNA-binding transcription factor activity	MF	0.0315594082098742
6525	GO:0071294	0.000119510877722001	0.999999458494405	2	14	cellular response to zinc ion	BP	0.0315594082098742
1742	GO:0006817	0.000138329859795952	0.999996831944994	3	85	phosphate ion transport	BP	0.0352693442528025
1130	GO:0005355	0.000143833542075254	0.999992989598101	4	225	glucose transmembrane transporter activity	MF	0.0354501736701476
5984	GO:0051170	0.00017789932109084	0.999998993549223	2	17	import into nucleus	BP	0.0424318574240539
1345	GO:0005983	0.000186218317237702	0.999995270035109	3	94	starch catabolic process	BP	0.0430280699267365
4473	GO:0032588	0.000223426535108685	0.99999395330029	3	100	trans-Golgi network membrane	CC	0.0486128489563036
6350	GO:0070008	0.000223537579728743	0.999998566360128	2	19	serine-type exopeptidase activity	MF	0.0486128489563036
