## Supplementary File 2 for "Validation and characterisation of a wheat GENIE3 network using an independent RNA-Seq dataset": TraesCS6A01G227900genie3_GOseq_enrichment.txt

category	over_represented_pvalue	under_represented_pvalue	numDEInCat	numInCat	term	ontology	over_rep_padj
5596	GO:0046975	0	1	6	11	histone methyltransferase activity (H3-K36 specific)	MF	0
6424	GO:0070544	0	1	6	8	histone H3-K36 demethylation	BP	0
4998	GO:0042752	3.02431510872867e-22	1	15	168	regulation of circadian rhythm	BP	7.45392863797993e-19
1922	GO:0007623	5.57802053065233e-17	1	19	801	circadian rhythm	BP	1.03109709509108e-13
3031	GO:0010452	1.73836330223486e-12	1	6	26	histone H3-K36 methylation	BP	2.57069165134491e-09
5567	GO:0046873	2.96791561242999e-12	1	9	144	metal ion transmembrane transporter activity	MF	3.6574613397179e-09
3422	GO:0016036	4.01011766696158e-11	1	13	633	cellular response to phosphate starvation	BP	4.23583000421627e-08
4653	GO:0034256	1.08264100222105e-10	0.999999999999994	4	6	chlorophyll(ide) b reductase activity	MF	1.0006309463028e-07
1138	GO:0005385	1.91812917247939e-10	1	7	92	zinc ion transmembrane transporter activity	MF	1.57584967792363e-07
6583	GO:0071577	2.24310975255197e-10	1	7	94	zinc ion transmembrane transport	BP	1.65855535103693e-07
1764	GO:0006863	9.09915604921576e-10	0.999999999973082	8	188	purine nucleobase transport	BP	6.11628725708194e-07
4040	GO:0030001	2.1163567111795e-08	0.999999998764363	9	452	metal ion transport	BP	1.3040284602051e-05
1137	GO:0005384	1.7755143398827e-07	0.99999999672135	5	80	manganese ion transmembrane transporter activity	MF	0.000100985792531482
1136	GO:0005381	3.71837493037968e-07	0.999999991954277	5	95	iron ion transmembrane transporter activity	MF	0.00019638331596591
6696	GO:0080040	1.36651036340717e-06	0.999999994154161	3	15	positive regulation of cellular response to phosphate starvation	BP	0.000673598508468843
357	GO:0001708	2.14666823533561e-06	0.999999932818141	5	128	cell fate specification	BP	0.000939840284946333
2037	GO:0008324	2.16084458264642e-06	0.999999894785504	6	225	cation transmembrane transporter activity	MF	0.000939840284946333
6905	GO:0090502	2.91694372120598e-06	0.999999850104717	6	247	RNA phosphodiester bond hydrolysis, endonucleolytic	BP	0.00119821565969983
2639	GO:0009908	3.23980721151466e-06	0.999999594479523	10	961	flower development	BP	0.00126079655378628
6350	GO:0070008	4.26096418899261e-06	0.999999972346942	3	19	serine-type exopeptidase activity	MF	0.00150412027839774
1751	GO:0006829	4.27191315206283e-06	0.999999917421785	4	69	zinc ion transport	BP	0.00150412027839774
4611	GO:0033897	4.89390821011083e-06	0.999999965987746	3	23	ribonuclease T2 activity	MF	0.00164479805934361
3160	GO:0015088	5.25800574479777e-06	0.999999962933079	3	21	NA	NA	0.00169033454247977
5189	GO:0043765	7.69553664339322e-06	0.99999993747043	3	24	T/G mismatch-specific endonuclease activity	MF	0.00237086658088539
6267	GO:0055085	1.33111484058354e-05	0.999997197210814	14	2155	transmembrane transport	BP	0.00366348615616563
2926	GO:0010304	1.33448824944806e-05	0.999999652099212	4	88	PSII associated light-harvesting complex II catabolic process	BP	0.00366348615616563
3284	GO:0015675	1.33776205323874e-05	0.999999867278536	3	28	nickel cation transport	BP	0.00366348615616563
5995	GO:0051213	2.81449714908667e-05	0.999997828617223	6	368	dioxygenase activity	MF	0.0074322828286953
5	GO:0000014	3.38189912404196e-05	0.999999531631748	3	38	single-stranded DNA endodeoxyribonuclease activity	MF	0.00862267659419526
1486	GO:0006308	4.33700066738503e-05	0.999999341605385	3	44	DNA catabolic process	BP	0.010689260978215
6970	GO:0098588	5.85352908349768e-05	0.999999016529432	3	44	bounding membrane of organelle	CC	0.0139616109817361
3088	GO:0010600	6.76788713425259e-05	0.999998800773826	3	48	regulation of auxin biosynthetic process	BP	0.0152559783941704
69	GO:0000156	6.80886241557512e-05	0.999997266772629	4	149	phosphorelay response regulator activity	MF	0.0152559783941704
3702	GO:0016891	7.28193818937183e-05	0.99999867608658	3	49	endoribonuclease activity, producing 5'-phosphomonoesters	MF	0.0158360738153574
5506	GO:0046509	7.88988416267459e-05	0.999999737329829	2	8	1,2-diacylglycerol 3-beta-galactosyltransferase activity	MF	0.0163185952790209
3532	GO:0016462	7.9452181504565e-05	0.999998506212636	3	54	pyrophosphatase activity	MF	0.0163185952790209
1738	GO:0006812	8.46640180537574e-05	0.999992016006867	6	431	cation transport	BP	0.0169190743105265
1750	GO:0006828	9.32713162893507e-05	0.999998151167718	3	52	manganese ion transport	BP	0.0181486345432489
5909	GO:0050521	0.000101479234028691	0.999999605605048	2	9	alpha-glucan, water dikinase activity	MF	0.0192394219591831
5808	GO:0048579	0.000107337494175584	0.999997756369652	3	60	negative regulation of long-day photoperiodism, flowering	BP	0.0198413357983567
1748	GO:0006826	0.000118751430288684	0.999988076951745	6	475	iron ion transport	BP	0.0214158067208422
6602	GO:0071732	0.000128384972644928	0.999993915527748	4	159	cellular response to nitric oxide	BP	0.0226018687556332
6538	GO:0071369	0.000135493467972179	0.999993484559735	4	164	cellular response to ethylene stimulus	BP	0.0232985744694486
2733	GO:0010043	0.000167898941506637	0.999973555769583	8	964	response to zinc ion	BP	0.0278113105932166
6525	GO:0071294	0.000170621102898196	0.999999072007728	2	14	cellular response to zinc ion	BP	0.0278113105932166
1135	GO:0005375	0.000173021407531507	0.999995722847627	3	71	copper ion transmembrane transporter activity	MF	0.0278113105932166
6206	GO:0052731	0.000203079642466832	0.999998794402953	2	14	phosphocholine phosphatase activity	MF	0.0312827265916616
6207	GO:0052732	0.000203079642466832	0.999998794402953	2	14	phosphoethanolamine phosphatase activity	MF	0.0312827265916616
818	GO:0004540	0.000268212184264828	0.999992260927458	3	86	ribonuclease activity	MF	0.0404726712337579
3910	GO:0019374	0.000287021729358248	0.999997954909797	2	15	galactolipid metabolic process	BP	0.0424447733374977
2725	GO:0010031	0.000293937279899325	0.999997880382269	2	15	circumnutation	BP	0.0426151421093256
3410	GO:0015996	0.000317866824943188	0.99998082776155	4	200	chlorophyll catabolic process	BP	0.0446867190335584
3158	GO:0015086	0.000325246665137541	0.999989999634202	3	78	cadmium ion transmembrane transporter activity	MF	0.0446867190335584
548	GO:0003993	0.000326356887721417	0.999980173441028	4	204	acid phosphatase activity	MF	0.0446867190335584
1772	GO:0006879	0.000357728247933459	0.999988608636246	3	86	cellular iron ion homeostasis	BP	0.0480916848221817
761	GO:0004427	0.000364993748687911	0.999988290608106	3	88	inorganic diphosphatase activity	MF	0.0481922103178289
