## Supplementary File 2 for "Validation and characterisation of a wheat GENIE3 network using an independent RNA-Seq dataset": TraesCS7A01G218600genie3_GOseq_enrichment.txt

category	over_represented_pvalue	under_represented_pvalue	numDEInCat	numInCat	term	ontology	over_rep_padj
4998	GO:0042752	1.34446133940221e-22	1	18	168	regulation of circadian rhythm	BP	9.94094714353994e-19
6424	GO:0070544	3.89944218551367e-14	1	6	8	histone H3-K36 demethylation	BP	1.4416237759844e-10
1922	GO:0007623	1.37978556231533e-13	1	21	801	circadian rhythm	BP	3.40071148258651e-10
5596	GO:0046975	7.34753693195195e-13	1	6	11	histone methyltransferase activity (H3-K36 specific)	MF	1.35819220187132e-09
1137	GO:0005384	1.16436845531481e-10	0.999999999997413	8	80	manganese ion transmembrane transporter activity	MF	1.72186807171953e-07
6206	GO:0052731	2.84846053463767e-10	0.999999999999192	5	14	phosphocholine phosphatase activity	MF	2.8715703647771e-07
6207	GO:0052732	2.84846053463767e-10	0.999999999999192	5	14	phosphoethanolamine phosphatase activity	MF	2.8715703647771e-07
3031	GO:0010452	3.10691951828737e-10	0.999999999997083	6	26	histone H3-K36 methylation	BP	2.8715703647771e-07
5567	GO:0046873	1.39955054158226e-09	0.999999999942811	9	144	metal ion transmembrane transporter activity	MF	1.14980852271769e-06
4653	GO:0034256	1.73664365099412e-09	0.999999999997803	4	6	chlorophyll(ide) b reductase activity	MF	1.28407431554505e-06
3532	GO:0016462	9.38221791398102e-09	0.999999999827546	6	54	pyrophosphatase activity	MF	6.30655629599779e-06
1136	GO:0005381	1.09048641983203e-08	0.999999999674998	7	95	iron ion transmembrane transporter activity	MF	6.71921382353168e-06
1750	GO:0006828	2.35627726043277e-08	0.999999999494904	6	52	manganese ion transport	BP	1.34017800489538e-05
3042	GO:0010478	2.89016060816085e-08	1	3	3	chlororespiration	BP	1.37168553016411e-05
4048	GO:0030026	2.91726071364006e-08	0.999999999342189	6	64	cellular manganese ion homeostasis	BP	1.37168553016411e-05
2457	GO:0009624	3.00412772789541e-08	0.99999999492484	18	1072	response to nematode	BP	1.37168553016411e-05
4040	GO:0030001	3.15372653675817e-08	1	11	452	metal ion transport	BP	1.37168553016411e-05
6055	GO:0051536	1.06598368823901e-07	1	10	371	iron-sulfur cluster binding	MF	4.3788241060218e-05
1138	GO:0005385	5.99665946891746e-07	0.999999976856181	6	92	zinc ion transmembrane transporter activity	MF	0.000233364737437767
6583	GO:0071577	6.77151144429521e-07	0.999999973287105	6	94	zinc ion transmembrane transport	BP	0.00023942997312407
1185	GO:0005623	6.80014800595818e-07	0.999999854329851	18	1409	cell	CC	0.00023942997312407
4610	GO:0033862	7.66423164215436e-07	0.999999998069597	3	6	UMP kinase activity	MF	0.000242859605784413
2954	GO:0010336	8.03910643849409e-07	0.999999997942524	3	6	gibberellic acid homeostasis	BP	0.000242859605784413
6962	GO:0097708	8.03910643849409e-07	0.999999997942524	3	6	intracellular vesicle	CC	0.000242859605784413
6972	GO:0098655	8.21137428267557e-07	0.999999873534214	13	699	cation transmembrane transport	BP	0.000242859605784413
2302	GO:0009228	8.54991305343823e-07	0.999999978320593	5	55	thiamine biosynthetic process	BP	0.000243146373527393
6007	GO:0051262	1.20955652268176e-06	0.999999967031001	5	56	protein tetramerization	BP	0.000331239293655886
6697	GO:0080041	1.4369470162491e-06	0.999999994719498	3	8	ADP-ribose pyrophosphohydrolase activity	MF	0.000379456651362351
69	GO:0000156	3.22649197821817e-06	0.999999830547787	6	149	phosphorelay response regulator activity	MF	0.000822644196101557
3879	GO:0019252	3.46405150687379e-06	0.999999442998494	12	714	starch biosynthetic process	BP	0.000847413986726193
5909	GO:0050521	3.55285820780525e-06	0.999999981461268	3	9	alpha-glucan, water dikinase activity	MF	0.000847413986726193
1256	GO:0005773	4.70473814923373e-06	0.999998523800626	25	2994	vacuole	CC	0.00108708855860732
6525	GO:0071294	4.88672351542552e-06	0.999999968106164	3	14	cellular response to zinc ion	BP	0.00109492223251686
3508	GO:0016311	6.46476292610764e-06	0.999999111292243	10	533	dephosphorylation	BP	0.00139391342059166
761	GO:0004427	6.73451565237468e-06	0.999999732801755	5	88	inorganic diphosphatase activity	MF	0.00139391342059166
3422	GO:0016036	6.78670315678926e-06	0.999998944177031	11	633	cellular response to phosphate starvation	BP	0.00139391342059166
2037	GO:0008324	1.03659018342859e-05	0.999999171496722	7	225	cation transmembrane transporter activity	MF	0.00201385175771633
6602	GO:0071732	1.0537170789613e-05	0.999999317178785	6	159	cellular response to nitric oxide	BP	0.00201385175771633
1737	GO:0006811	1.06683744537647e-05	0.999998254251409	11	649	ion transport	BP	0.00201385175771633
6538	GO:0071369	1.08945185702804e-05	0.999999289361293	6	164	cellular response to ethylene stimulus	BP	0.00201385175771633
1738	GO:0006812	1.53192166335812e-05	0.999997965076045	9	431	cation transport	BP	0.00276268994606585
1752	GO:0006833	1.62798736480567e-05	0.999997501908271	10	634	water transport	BP	0.00286603299413645
2725	GO:0010031	1.79840119038956e-05	0.999999815767464	3	15	circumnutation	BP	0.0030924135818001
6433	GO:0070588	2.50944825270647e-05	0.999998098582836	6	172	calcium ion transmembrane transport	BP	0.00421701372284356
7244	GO:1904962	2.63945650314415e-05	0.99999997399343	2	3	plastid to vacuole vesicle-mediated transport	BP	0.00433692030761064
2893	GO:0010266	3.02882689809686e-05	0.999999598064929	3	31	response to vitamin B1	BP	0.00486851001837569
1764	GO:0006863	3.1523606876541e-05	0.999997507394442	6	188	purine nucleobase transport	BP	0.00495926700521583
2245	GO:0009041	3.25909817558119e-05	0.999999572140009	3	21	uridylate kinase activity	MF	0.00502036914796818
6350	GO:0070008	3.45835834961271e-05	0.999999542354394	3	19	serine-type exopeptidase activity	MF	0.00520907286626001
680	GO:0004306	3.54056221230724e-05	0.999999959577271	2	3	ethanolamine-phosphate cytidylyltransferase activity	MF	0.00520907286626001
3291	GO:0015691	3.60305318857634e-05	0.999997085240763	6	176	cadmium ion transport	BP	0.00520907286626001
3160	GO:0015088	3.66339990594429e-05	0.999999499682874	3	21	NA	NA	0.00520907286626001
3157	GO:0015085	4.15077817904154e-05	0.999998558588786	4	59	calcium ion transmembrane transporter activity	MF	0.00579072714261003
2474	GO:0009644	5.44408495274728e-05	0.999989316592387	11	908	response to high light intensity	BP	0.00745436372974322
1751	GO:0006829	5.79519869797888e-05	0.999997791923575	4	69	zinc ion transport	BP	0.0077908543950647
4727	GO:0034755	6.21673559399579e-05	0.999997578390858	4	77	iron ion transmembrane transport	BP	0.00820831124678658
2303	GO:0009229	6.69207809922515e-05	0.999998851394685	3	27	thiamine diphosphate biosynthetic process	BP	0.00868091674836329
6373	GO:0070188	7.91627576788558e-05	0.999999744484562	2	7	NA	NA	0.0097156771008302
7311	GO:1990879	7.91627576788558e-05	0.999999744484562	2	7	CST complex	CC	0.0097156771008302
3791	GO:0018131	8.41158220976382e-05	0.99999975654512	2	5	oxazole or thiazole biosynthetic process	BP	0.0097156771008302
6219	GO:0052837	8.41158220976382e-05	0.99999975654512	2	5	thiazole biosynthetic process	BP	0.0097156771008302
5473	GO:0046403	8.54096580408389e-05	0.999999750898074	2	5	polynucleotide 3'-phosphatase activity	MF	0.0097156771008302
5474	GO:0046404	8.54096580408389e-05	0.999999750898074	2	5	ATP-dependent polydeoxyribonucleotide 5'-hydroxyl-kinase activity	MF	0.0097156771008302
6963	GO:0098504	8.54096580408389e-05	0.999999750898074	2	5	DNA 3' dephosphorylation involved in DNA repair	BP	0.0097156771008302
6964	GO:0098506	8.54096580408389e-05	0.999999750898074	2	5	polynucleotide 3' dephosphorylation	BP	0.0097156771008302
3223	GO:0015232	9.0814753518906e-05	0.999998235181823	3	36	heme transporter activity	MF	0.0101740043563453
3284	GO:0015675	9.73214960306882e-05	0.999998097647986	3	28	nickel cation transport	BP	0.0107402259947897
3378	GO:0015886	0.000100742793577334	0.999997965600063	3	38	heme transport	BP	0.0109542972898648
6504	GO:0071211	0.000104713567391302	0.999999631769244	2	6	protein targeting to vacuole involved in autophagy	BP	0.0112210451781346
6521	GO:0071281	0.00010747752458026	0.999989405171304	6	237	cellular response to iron ion	BP	0.011352697382092
1748	GO:0006826	0.000122139439121854	0.999981430677346	8	475	iron ion transport	BP	0.0127197044065773
1773	GO:0006880	0.000127567494865282	0.99999720077998	3	40	intracellular sequestering of iron ion	BP	0.0131004730143596
1774	GO:0006882	0.000143394585694683	0.999993045832865	4	81	cellular zinc ion homeostasis	BP	0.0145241036524176
1772	GO:0006879	0.000148036710127833	0.999992747407871	4	86	cellular iron ion homeostasis	BP	0.0147916680362864
1719	GO:0006777	0.00016125419802387	0.999996190861279	3	36	Mo-molybdopterin cofactor biosynthetic process	BP	0.01589751386918
6710	GO:0080054	0.000174852549764575	0.999986002815042	5	150	low-affinity nitrate transmembrane transporter activity	MF	0.0167903864020684
6711	GO:0080055	0.000174852549764575	0.999986002815042	5	150	NA	NA	0.0167903864020684
2926	GO:0010304	0.000177345911535601	0.999990884654461	4	88	PSII associated light-harvesting complex II catabolic process	BP	0.0168114829473619
4887	GO:0042026	0.00020356841877778	0.999989137925064	4	92	protein refolding	BP	0.0190529732714292
5070	GO:0043085	0.000216123727777162	0.999969690943322	7	395	positive regulation of catalytic activity	BP	0.0199752355398042
3099	GO:0010629	0.000226832988897814	0.99999398035332	3	36	negative regulation of gene expression	BP	0.020706211356919
2733	GO:0010043	0.000230013037615633	0.999946758389453	11	964	response to zinc ion	BP	0.0207227256824391
6005	GO:0051259	0.000232619181991135	0.999993604452385	3	66	protein complex oligomerization	BP	0.0207227256824391
7212	GO:1903791	0.000247429704091683	0.999998528491528	2	8	uracil transmembrane transport	BP	0.0217797051434989
3662	GO:0016791	0.000256444485776283	0.999970094700532	6	279	phosphatase activity	MF	0.0223076532685863
7	GO:0000023	0.00027340736594758	0.999953152774854	8	527	maltose metabolic process	BP	0.0235066751606559
2783	GO:0010106	0.000277009965666499	0.999959520485344	7	409	cellular response to iron ion starvation	BP	0.0235391602473367
5493	GO:0046475	0.000280152299400274	0.99999822635866	2	8	glycerophospholipid catabolic process	BP	0.0235391602473367
1263	GO:0005782	0.000293373387181444	0.999991300851191	3	59	peroxisomal matrix	CC	0.0243730654474112
1257	GO:0005774	0.000319231996381875	0.999893878885853	17	2141	vacuolar membrane	CC	0.026226682013862
2410	GO:0009532	0.000345673446840966	0.999916035200062	11	1028	plastid stroma	CC	0.0280113419621583
5035	GO:0042906	0.000352320097711756	0.999997424467129	2	9	xanthine transport	BP	0.0280113419621583
5036	GO:0042907	0.000352320097711756	0.999997424467129	2	9	xanthine transmembrane transporter activity	MF	0.0280113419621583
2731	GO:0010039	0.000362169867597488	0.999977360418229	4	121	response to iron ion	BP	0.0284881276703812
860	GO:0004610	0.000419215377523311	0.999996654726882	2	9	phosphoacetylglucosamine mutase activity	MF	0.0326281947516564
1443	GO:0006221	0.000446094317949704	0.999984825368678	3	50	pyrimidine nucleotide biosynthetic process	BP	0.0343585561137511
3088	GO:0010600	0.000480805902529282	0.99998324716356	3	48	regulation of auxin biosynthetic process	BP	0.0366502973536238
2433	GO:0009570	0.000538789042724824	0.999812361982378	17	2280	chloroplast stroma	CC	0.0406510834888505
5038	GO:0042936	0.000552779853319442	0.99994288763731	5	194	NA	NA	0.0408725423544396
5040	GO:0042938	0.000552779853319442	0.99994288763731	5	194	dipeptide transport	BP	0.0408725423544396
6542	GO:0071421	0.000598944929735355	0.999977308173282	3	59	manganese ion transmembrane transport	BP	0.0438475129748833
2392	GO:0009507	0.000635036944858454	0.999635623799099	61	13886	chloroplast	CC	0.0456517801122711
1250	GO:0005764	0.000635939052145513	0.999953765926926	4	130	lysosome	CC	0.0456517801122711
