## Supplementary File 2 for "Validation and characterisation of a wheat GENIE3 network using an independent RNA-Seq dataset": TraesCS7B01G125500genie3_GOseq_enrichment.txt

category	over_represented_pvalue	under_represented_pvalue	numDEInCat	numInCat	term	ontology	over_rep_padj
4998	GO:0042752	5.27265186076711e-23	1	18	168	regulation of circadian rhythm	BP	3.8985987858512e-19
6424	GO:0070544	2.74289922730388e-14	1	6	8	histone H3-K36 demethylation	BP	1.01404984433424e-10
5596	GO:0046975	4.60021799940663e-13	1	6	11	histone methyltransferase activity (H3-K36 specific)	MF	9.06614036829451e-10
1922	GO:0007623	4.9045931124125e-13	1	20	801	circadian rhythm	BP	9.06614036829451e-10
3031	GO:0010452	2.08170326568346e-10	0.999999999998173	6	26	histone H3-K36 methylation	BP	3.0784227892927e-07
5567	GO:0046873	8.57872649750915e-10	0.999999999966844	9	144	metal ion transmembrane transporter activity	MF	1.05718506204304e-06
2433	GO:0009570	2.46141896612671e-09	0.999999999560812	26	2280	chloroplast stroma	CC	2.59996169079156e-06
3879	GO:0019252	5.09196994160372e-09	1	15	714	starch biosynthetic process	BP	4.70625321852724e-06
1136	GO:0005381	8.53729099183747e-09	0.999999999754741	7	95	iron ion transmembrane transporter activity	MF	7.01385884373847e-06
2302	GO:0009228	1.61632590785689e-08	0.999999999673912	6	55	thiamine biosynthetic process	BP	1.19511137626939e-05
5070	GO:0043085	2.45256534951215e-08	1	11	395	positive regulation of catalytic activity	BP	1.57364937843755e-05
3042	GO:0010478	2.55393461472148e-08	1	3	3	chlororespiration	BP	1.57364937843755e-05
6525	GO:0071294	2.96953862425756e-08	0.999999999862575	4	14	cellular response to zinc ion	BP	1.68898219905849e-05
4583	GO:0033614	3.31332418183142e-08	1	3	3	chloroplast proton-transporting ATP synthase complex assembly	BP	1.74990850003297e-05
6696	GO:0080040	5.20096430293405e-08	0.999999999717467	4	15	positive regulation of cellular response to phosphate starvation	BP	2.56372867039296e-05
6055	GO:0051536	7.4118515238149e-08	1	10	371	iron-sulfur cluster binding	MF	3.42520188544296e-05
3791	GO:0018131	2.12767013439925e-07	0.999999999706931	3	5	oxazole or thiazole biosynthetic process	BP	8.73999609652669e-05
6219	GO:0052837	2.12767013439925e-07	0.999999999706931	3	5	thiazole biosynthetic process	BP	8.73999609652669e-05
2410	GO:0009532	4.24187678816202e-07	0.999999927326934	15	1028	plastid stroma	CC	0.000161402121186897
1138	GO:0005385	4.36575929637265e-07	0.999999984061234	6	92	zinc ion transmembrane transporter activity	MF	0.000161402121186897
6583	GO:0071577	4.94204976424512e-07	0.99999998155074	6	94	zinc ion transmembrane transport	BP	0.00017400721884204
4653	GO:0034256	6.01525362921535e-07	0.999999998603549	3	6	chlorophyll(ide) b reductase activity	MF	0.000190323704745568
3422	GO:0016036	6.07223428674368e-07	0.999999918638154	12	633	cellular response to phosphate starvation	BP	0.000190323704745568
7	GO:0000023	6.17766961576094e-07	0.999999926078419	11	527	maltose metabolic process	BP	0.000190323704745568
6697	GO:0080041	1.22666311344676e-06	0.999999995726686	3	8	ADP-ribose pyrophosphohydrolase activity	MF	0.000362797882433015
1751	GO:0006829	1.70893962294783e-06	0.999999949466753	5	69	zinc ion transport	BP	0.000485996137387547
4040	GO:0030001	2.46007857709251e-06	0.999999741902104	9	452	metal ion transport	BP	0.000654730063485912
2392	GO:0009507	2.54633575054321e-06	0.99999916595334	67	13886	chloroplast	CC	0.000654730063485912
69	GO:0000156	2.56791612673674e-06	0.999999870506809	6	149	phosphorelay response regulator activity	MF	0.000654730063485912
5909	GO:0050521	2.78001461086601e-06	0.999999986645455	3	9	alpha-glucan, water dikinase activity	MF	0.000685180934424776
1137	GO:0005384	3.38948849586923e-06	0.999999883833903	5	80	manganese ion transmembrane transporter activity	MF	0.000808447675434099
6206	GO:0052731	6.62287212926535e-06	0.999999952146099	3	14	phosphocholine phosphatase activity	MF	0.00148392474314509
6207	GO:0052732	6.62287212926535e-06	0.999999952146099	3	14	phosphoethanolamine phosphatase activity	MF	0.00148392474314509
3532	GO:0016462	1.42717253741074e-05	0.999999625162867	4	54	pyrophosphatase activity	MF	0.00310368051223971
2725	GO:0010031	1.48322809026525e-05	0.999999857660523	3	15	circumnutation	BP	0.00313342528554894
642	GO:0004143	1.85766624709121e-05	0.999999479491994	4	51	diacylglycerol kinase activity	MF	0.00371232006243039
1893	GO:0007205	1.85766624709121e-05	0.999999479491994	4	51	protein kinase C-activating G protein-coupled receptor signaling pathway	BP	0.00371232006243039
1764	GO:0006863	2.37458154788654e-05	0.999998216642347	6	188	purine nucleobase transport	BP	0.00462043578028238
7244	GO:1904962	2.45491188304523e-05	0.999999976681874	2	3	plastid to vacuole vesicle-mediated transport	BP	0.00465426114441959
523	GO:0003951	2.76136102750192e-05	0.999999138515566	4	57	NAD+ kinase activity	MF	0.0051043758593373
6350	GO:0070008	2.88306693390195e-05	0.999999641357338	3	19	serine-type exopeptidase activity	MF	0.0051993650998222
2893	GO:0010266	3.19715543665931e-05	0.999999568076209	3	31	response to vitamin B1	BP	0.00556028232813573
3160	GO:0015088	3.23359670151253e-05	0.99999957677463	3	21	NA	NA	0.00556028232813573
1135	GO:0005375	4.26319463143179e-05	0.999998498749144	4	71	copper ion transmembrane transporter activity	MF	0.00716410479654697
2365	GO:0009409	4.95587791847692e-05	0.999980618272427	29	4560	response to cold	BP	0.00814305807315963
4727	GO:0034755	5.47593384193513e-05	0.999997936880406	4	77	iron ion transmembrane transport	BP	0.00880196844071051
2303	GO:0009229	6.03690812914758e-05	0.999998999766997	3	27	thiamine diphosphate biosynthetic process	BP	0.00949721249083346
5473	GO:0046403	7.96989343679376e-05	0.999999775557683	2	5	polynucleotide 3'-phosphatase activity	MF	0.0113648886013921
5474	GO:0046404	7.96989343679376e-05	0.999999775557683	2	5	ATP-dependent polydeoxyribonucleotide 5'-hydroxyl-kinase activity	MF	0.0113648886013921
6963	GO:0098504	7.96989343679376e-05	0.999999775557683	2	5	DNA 3' dephosphorylation involved in DNA repair	BP	0.0113648886013921
6964	GO:0098506	7.96989343679376e-05	0.999999775557683	2	5	polynucleotide 3' dephosphorylation	BP	0.0113648886013921
3223	GO:0015232	8.31128459169728e-05	0.99999843328722	3	36	heme transporter activity	MF	0.0113648886013921
6373	GO:0070188	8.3350602927535e-05	0.999999723994049	2	7	NA	NA	0.0113648886013921
7311	GO:1990879	8.3350602927535e-05	0.999999723994049	2	7	CST complex	CC	0.0113648886013921
3284	GO:0015675	8.45373103971554e-05	0.999998425271863	3	28	nickel cation transport	BP	0.0113648886013921
3378	GO:0015886	9.29664392428986e-05	0.999998173832623	3	38	heme transport	BP	0.0122748902100356
6504	GO:0071211	0.000101911316327102	0.999999646575357	2	6	protein targeting to vacuole involved in autophagy	BP	0.0132198644372385
6602	GO:0071732	0.000112163519071532	0.999991833664091	5	159	cellular response to nitric oxide	BP	0.0142989148278432
6538	GO:0071369	0.000116237394611176	0.999991467364199	5	164	cellular response to ethylene stimulus	BP	0.0145671067077124
761	GO:0004427	0.000118337237097861	0.999994530624953	4	88	inorganic diphosphatase activity	MF	0.0145830921850264
1719	GO:0006777	0.000140718236351354	0.999996827816332	3	36	Mo-molybdopterin cofactor biosynthetic process	BP	0.017056895730851
3939	GO:0019538	0.00015151249645876	0.99999253800754	4	85	protein metabolic process	BP	0.0171578636086272
4610	GO:0033862	0.000151633155499066	0.999999357909251	2	6	UMP kinase activity	MF	0.0171578636086272
5563	GO:0046863	0.000151841205248519	0.999999356584821	2	6	ribulose-1,5-bisphosphate carboxylase/oxygenase activator activity	MF	0.0171578636086272
2733	GO:0010043	0.000153174331656176	0.999966211542913	11	964	response to zinc ion	BP	0.0171578636086272
2954	GO:0010336	0.000155474284795513	0.999999333310059	2	6	gibberellic acid homeostasis	BP	0.0171578636086272
6962	GO:0097708	0.000155474284795513	0.999999333310059	2	6	intracellular vesicle	CC	0.0171578636086272
4887	GO:0042026	0.00016594576834833	0.999991611195041	4	92	protein refolding	BP	0.0180441619289346
2457	GO:0009624	0.00017320762278358	0.999958123516732	12	1072	response to nematode	BP	0.0185608284472723
2864	GO:0010228	0.000184401123937687	0.999955097462756	12	1153	vegetative to reproductive phase transition of meristem	BP	0.0194780272913608
3099	GO:0010629	0.000194008923664104	0.999995120788006	3	36	negative regulation of gene expression	BP	0.0202042532615828
5327	GO:0045263	0.000337618519497776	0.999989481757958	3	62	proton-transporting ATP synthase complex, coupling factor F(o)	CC	0.03467154629398
860	GO:0004610	0.000370396926277152	0.999997223962948	2	9	phosphoacetylglucosamine mutase activity	MF	0.0375166420944282
7140	GO:1902039	0.000409541176593981	0.999996699872808	2	10	negative regulation of seed dormancy process	BP	0.0409209116180527
1738	GO:0006812	0.000429364496862122	0.999932529296545	7	431	cation transport	BP	0.0423296145306471
