## Supplementary File 2 for "Validation and characterisation of a wheat GENIE3 network using an independent RNA-Seq dataset": ARFgenie3_GOseq_enrichment.txt

category	over_represented_pvalue	under_represented_pvalue	numDEInCat	numInCat	term	ontology	over_rep_padj
2364	GO:0009408	1.46092384564023e-36	1	268	1433	response to heat	BP	1.08020709146638e-32
2474	GO:0009644	1.8925286695997e-29	1	181	908	response to high light intensity	BP	6.99667849151008e-26
1566	GO:0006457	5.07134283841456e-26	1	226	1386	protein folding	BP	1.24991696490791e-22
6005	GO:0051259	1.00583157649966e-24	1	29	66	protein complex oligomerization	BP	1.85927966915961e-21
2525	GO:0009725	7.78791800711804e-22	1	60	139	response to hormone	BP	1.15167731489262e-18
1801	GO:0006950	3.60536829910932e-20	1	185	1184	response to stress	BP	4.44301553393572e-17
1263	GO:0005782	4.66615133005471e-18	1	26	59	peroxisomal matrix	CC	4.92878899063208e-15
2910	GO:0010286	4.00740527007306e-17	1	115	657	heat acclimation	BP	3.70384432086502e-14
4963	GO:0042542	9.47991802384235e-17	1	215	1334	response to hydrogen peroxide	BP	7.78827931869893e-14
4739	GO:0034976	2.03108465146001e-16	1	135	750	response to endoplasmic reticulum stress	BP	1.50178399128953e-13
5750	GO:0048439	5.83392412907699e-16	1	75	242	flower morphogenesis	BP	3.92145772821775e-13
5786	GO:0048519	2.85584134711556e-15	1	53	138	negative regulation of biological process	BP	1.75967424338104e-12
5280	GO:0045010	8.49951361669243e-14	1	105	385	actin nucleation	BP	4.83426182167876e-11
2453	GO:0009616	3.78906983368004e-13	1	99	361	virus induced gene silencing	BP	2.00117016787359e-10
2627	GO:0009886	1.50333273891399e-12	1	32	87	post-embryonic animal morphogenesis	BP	7.41042818102002e-10
5528	GO:0046620	1.93484087741912e-12	1	19	92	regulation of organ growth	BP	8.94138340477311e-10
1810	GO:0006972	2.93115687067717e-11	1	84	488	hyperosmotic response	BP	1.27488081775218e-08
58	GO:0000139	3.49640540036084e-11	1	218	1329	Golgi membrane	CC	1.36148036193422e-08
2739	GO:0010050	3.49852946669599e-11	1	68	241	vegetative phase change	BP	1.36148036193422e-08
2604	GO:0009855	4.16271362933358e-11	1	94	398	determination of bilateral symmetry	BP	1.53895522876462e-08
1307	GO:0005874	1.13309858793509e-10	1	112	533	microtubule	CC	3.98958617104383e-08
2628	GO:0009887	1.31806077959651e-09	1	83	348	animal organ morphogenesis	BP	4.27790258559739e-07
1314	GO:0005886	1.33069731496808e-09	1	1561	13857	plasma membrane	CC	4.27790258559739e-07
2708	GO:0010014	2.06003869221301e-09	1	92	406	meristem initiation	BP	6.34663587092624e-07
2267	GO:0009086	3.16992738242708e-09	1	72	383	methionine biosynthetic process	BP	9.37537722626634e-07
5749	GO:0048438	7.01334086819451e-09	0.99999999820193	34	117	floral whorl development	BP	1.9944862453627e-06
1075	GO:0005096	7.5214523223384e-09	1	55	222	GTPase activator activity	MF	2.05976364708778e-06
6197	GO:0052689	1.31539631923079e-08	1	81	498	carboxylic ester hydrolase activity	MF	3.47358585156873e-06
2985	GO:0010375	1.74267628831807e-08	0.999999998609476	13	27	stomatal complex patterning	BP	4.44322361235304e-06
1257	GO:0005774	1.83235653659732e-08	1	279	2141	vacuolar membrane	CC	4.51614807720019e-06
1088	GO:0005200	2.12535444033389e-08	0.999999993466472	40	146	structural constituent of cytoskeleton	MF	5.06931313929961e-06
5599	GO:0046983	2.55829695433154e-08	1	163	1369	protein dimerization activity	MF	5.91126490010232e-06
5364	GO:0045492	2.76145842054011e-08	1	123	715	xylan biosynthetic process	BP	6.18734047317381e-06
5972	GO:0051082	4.93406295649763e-08	1	77	503	unfolded protein binding	MF	1.07301357353951e-05
3425	GO:0016042	5.25207293574682e-08	1	94	568	lipid catabolic process	BP	1.1095379224832e-05
2023	GO:0008289	7.27990547048083e-08	1	59	456	lipid binding	MF	1.4952116957982e-05
5811	GO:0048589	7.48424708066658e-08	0.999999972815951	49	172	developmental growth	BP	1.49563575444456e-05
5520	GO:0046556	1.01679071195363e-07	0.999999982202731	21	48	alpha-L-arabinofuranosidase activity	MF	1.97846066425924e-05
1667	GO:0006629	1.46671818738379e-07	1	152	1074	lipid metabolic process	BP	2.78074725064507e-05
1913	GO:0007389	1.73448154981272e-07	1	61	295	pattern specification process	BP	3.20618914482881e-05
3006	GO:0010413	1.82926322586042e-07	1	105	604	glucuronoxylan metabolic process	BP	3.29892007122243e-05
1833	GO:0007020	1.88768745980285e-07	1	61	280	microtubule nucleation	BP	3.32322882804339e-05
5829	GO:0048765	2.36506393904888e-07	1	93	465	root hair cell differentiation	BP	4.06680994542498e-05
5759	GO:0048449	3.51265254876493e-07	1	59	250	floral organ formation	BP	5.90285294217453e-05
6004	GO:0051258	3.70163742374997e-07	0.999999884177588	34	125	protein polymerization	BP	6.08220158026829e-05
1286	GO:0005829	3.84653812917468e-07	0.99999976630464	1051	9464	cytosol	CC	6.18289194067774e-05
4270	GO:0031209	4.49277668949794e-07	0.99999995295865	14	24	SCAR complex	CC	7.06799805152081e-05
5925	GO:0050665	4.8421857155439e-07	1	67	292	hydrogen peroxide biosynthetic process	BP	7.33913216740776e-05
5155	GO:0043547	4.86363911553936e-07	0.999999830200381	40	143	positive regulation of GTPase activity	BP	7.33913216740776e-05
1231	GO:0005737	5.03796887268495e-07	0.99999962882044	1529	15280	cytoplasm	CC	7.45014836892651e-05
5355	GO:0045471	8.95559077338896e-07	0.999999989580762	5	7	response to ethanol	BP	0.000129128756229066
5470	GO:0046373	9.08127579647206e-07	0.99999990246179	13	24	L-arabinose metabolic process	BP	0.000129128756229066
2333	GO:0009299	1.17851210988732e-06	0.999999826657353	14	41	mRNA transcription	BP	0.000164413557368054
1904	GO:0007267	1.37222615604317e-06	0.999999558259397	63	261	cell-cell signaling	BP	0.000187893336995985
1179	GO:0005576	1.43170647177268e-06	0.999998945189436	664	6188	extracellular region	CC	0.000192473411859767
163	GO:0000394	1.48837974066599e-06	0.999999486754974	76	478	RNA splicing, via endonucleolytic cleavage and ligation	BP	0.00019651928218722
1926	GO:0008017	1.63252591622225e-06	0.999999279855842	78	369	microtubule binding	MF	0.000211770116220128
2160	GO:0008757	1.84260063884601e-06	0.999999246670993	58	339	S-adenosylmethionine-dependent methyltransferase activity	MF	0.000234899812476335
7147	GO:1902183	2.03851047658101e-06	0.999999512654835	22	64	regulation of shoot apical meristem development	BP	0.000255470279048136
5882	GO:0050306	2.22637393303676e-06	0.999999839636379	10	16	sucrose 1F-fructosyltransferase activity	MF	0.000274363481014563
5072	GO:0043087	2.43104318836641e-06	0.999999097965514	39	144	regulation of GTPase activity	BP	0.000294674316963627
5365	GO:0045493	2.66928495636643e-06	0.999999169645717	29	106	xylan catabolic process	BP	0.00031833375753828
4962	GO:0042539	3.52040208772469e-06	0.999999486936353	13	35	hypotonic salinity response	BP	0.000413172270422799
1272	GO:0005794	4.34811872626017e-06	0.999996641800697	565	4739	Golgi apparatus	CC	0.000502343591593245
3526	GO:0016441	5.88378420964708e-06	0.999998391010982	24	69	posttranscriptional gene silencing	BP	0.000669303083786624
7193	GO:1903288	6.11607953303402e-06	1	6	6	positive regulation of potassium ion import	BP	0.000685186243443235
2894	GO:0010267	7.05155122904812e-06	0.99999628309167	83	409	production of ta-siRNAs involved in RNA interference	BP	0.00076722214388336
2770	GO:0010090	7.05587040628462e-06	0.999996103462787	98	510	trichome morphogenesis	BP	0.00076722214388336
5752	GO:0048441	7.88979313211316e-06	0.999997272227763	30	134	petal development	BP	0.000845465658244126
5997	GO:0051225	8.43681581140591e-06	0.999996423053764	44	188	spindle assembly	BP	0.000879929308840586
5840	GO:0048833	8.44941586795803e-06	0.999999205502854	9	21	specification of floral organ number	BP	0.000879929308840586
5344	GO:0045334	8.90271937196814e-06	1	6	6	clathrin-coated endocytic vesicle	CC	0.000914259819949061
4427	GO:0032313	9.14428683224131e-06	0.999997850310005	19	55	NA	NA	0.000926203518323182
2529	GO:0009734	1.11711507639819e-05	0.999992343028599	206	1460	auxin-activated signaling pathway	BP	0.00111620930741733
3277	GO:0015630	1.17569684237424e-05	0.999997700737409	15	45	microtubule cytoskeleton	CC	0.00115908032700202
2299	GO:0009220	1.20189200876947e-05	0.999993812368589	70	439	pyrimidine ribonucleotide biosynthetic process	BP	0.00116931440958441
3710	GO:0016926	1.25238398740001e-05	0.999993819647448	64	298	protein desumoylation	BP	0.00120261392244619
6737	GO:0080086	1.43196184553862e-05	0.999995385623612	24	166	stamen filament development	BP	0.00135742639562982
1076	GO:0005097	1.54547997055432e-05	0.999996014134926	20	61	NA	NA	0.00142840986278483
4487	GO:0032851	1.54547997055432e-05	0.999996014134926	20	61	NA	NA	0.00142840986278483
1767	GO:0006869	1.69252948063431e-05	0.999991741825583	53	471	lipid transport	BP	0.00151958374719988
4763	GO:0035198	1.69874387776878e-05	0.999996297686338	17	44	miRNA binding	MF	0.00151958374719988
4234	GO:0031047	1.70578105244238e-05	0.999990032883556	99	510	gene silencing by RNA	BP	0.00151958374719988
5973	GO:0051085	1.79517439751554e-05	0.99999658839944	14	42	chaperone cofactor-dependent protein refolding	BP	0.00158018089228927
2246	GO:0009044	1.94320442594778e-05	0.999995637632268	17	47	xylan 1,4-beta-xylosidase activity	MF	0.00169035923828917
2653	GO:0009926	2.2518190055514e-05	0.999987389294769	80	489	auxin polar transport	BP	0.0019360406659357
6539	GO:0071370	2.40423390262032e-05	0.999995929975744	13	31	cellular response to gibberellin stimulus	BP	0.00204332246850283
1778	GO:0006886	2.49402949467316e-05	0.999984477459819	114	828	intracellular protein transport	BP	0.00209555160041061
5121	GO:0043335	2.61379647454006e-05	0.999998980065981	7	9	protein unfolding	BP	0.00217150686884823
358	GO:0001709	2.7253469997964e-05	0.999994219237504	15	46	cell fate determination	BP	0.0022390239684994
3136	GO:0012510	2.82059814508316e-05	0.999997667110015	9	14	trans-Golgi network transport vesicle membrane	CC	0.00228364480426579
1161	GO:0005513	2.84142983489928e-05	0.99999485486328	12	50	detection of calcium ion	BP	0.00228364480426579
6081	GO:0051669	3.14591747801519e-05	0.999993429361787	15	41	fructan beta-fructosidase activity	MF	0.00250117353037036
3514	GO:0016363	3.33703762774654e-05	0.999992075933952	17	49	nuclear matrix	CC	0.00262489959782531
2719	GO:0010025	3.43364967118444e-05	0.999983497264202	50	253	wax biosynthetic process	BP	0.00265595557445574
5974	GO:0051087	3.44835995601503e-05	0.999987822621469	26	147	chaperone binding	MF	0.00265595557445574
1025	GO:0004869	3.90605504422285e-05	0.999992192466236	12	95	cysteine-type endopeptidase inhibitor activity	MF	0.0029774609275241
5328	GO:0045271	3.99741227694347e-05	0.999989171325288	17	119	respiratory chain complex I	CC	0.00301600677303266
5707	GO:0048046	4.1142718148831e-05	0.999969774110819	242	2171	apoplast	CC	0.00306925324728246
1186	GO:0005634	4.1510052032492e-05	0.999962782987644	2627	27079	nucleus	CC	0.00306925324728246
5537	GO:0046685	4.75487489057173e-05	0.999981256470212	31	159	response to arsenic-containing substance	BP	0.00348094504365221
3660	GO:0016788	4.85968764066337e-05	0.999971291441028	85	660	hydrolase activity, acting on ester bonds	MF	0.00352279709951617
2518	GO:0009705	5.15513326331984e-05	0.999966091227957	131	949	plant-type vacuole membrane	CC	0.00370068498533853
1173	GO:0005543	5.27774415297989e-05	0.999972933740973	57	287	phospholipid binding	MF	0.00375227310260897
3957	GO:0019706	5.40937110247365e-05	0.999983456606713	21	82	protein-cysteine S-palmitoyltransferase activity	MF	0.00380922761254192
3487	GO:0016246	5.58149328703172e-05	0.99997065582105	62	286	RNA interference	BP	0.00389335484568986
2799	GO:0010143	5.79466486820613e-05	0.999981650993635	22	85	cutin biosynthetic process	BP	0.00400427589116973
3502	GO:0016298	5.98710802573502e-05	0.999966123999046	72	501	lipase activity	MF	0.00409895155021155
2470	GO:0009640	6.05356957369088e-05	0.999960077475859	130	884	photomorphogenesis	BP	0.00410643058971288
1087	GO:0005199	6.1707618979506e-05	0.999970735105491	44	272	structural constituent of cell wall	MF	0.00414787395213152
6506	GO:0071217	6.23088139626628e-05	0.999990759049828	11	23	cellular response to external biotic stimulus	BP	0.00415055288684621
2528	GO:0009733	7.77905092187489e-05	0.999941145027396	268	2423	response to auxin	BP	0.00513556272467348
512	GO:0003924	7.90738420762926e-05	0.999952024890714	89	623	GTPase activity	MF	0.00517408839214254
2464	GO:0009631	8.32394225316552e-05	0.999958434522377	47	365	cold acclimation	BP	0.00539887973858823
2536	GO:0009741	8.58934075814341e-05	0.999950745483036	71	582	response to brassinosteroid	BP	0.00549062724758559
1384	GO:0006084	8.61391345306909e-05	0.999959875346684	41	226	acetyl-CoA metabolic process	BP	0.00549062724758559
3170	GO:0015112	8.77793185383758e-05	0.999961148075044	37	181	nitrate transmembrane transporter activity	MF	0.00554735283139103
6567	GO:0071490	9.27597789493558e-05	0.999989670771463	7	35	cellular response to far red light	BP	0.00576357819791207
6568	GO:0071491	9.27597789493558e-05	0.999989670771463	7	35	cellular response to red light	BP	0.00576357819791207
5944	GO:0050826	9.44791567679111e-05	0.999925838539458	341	3358	response to freezing	BP	0.00582149070951612
1881	GO:0007155	0.000100694485019878	0.999936410588827	103	628	cell adhesion	BP	0.00615318200195847
875	GO:0004632	0.000105315792904807	0.999998469121621	4	5	phosphopantothenate--cysteine ligase activity	MF	0.00633980605030694
1785	GO:0006897	0.000105463368161719	0.999948925610418	45	219	endocytosis	BP	0.00633980605030694
1831	GO:0007018	0.000117615118702103	0.99993994772137	52	233	microtubule-based movement	BP	0.00701327570712379
4496	GO:0032922	0.000119297081282566	0.99998169154337	10	24	circadian regulation of gene expression	BP	0.00705666095202636
351	GO:0001671	0.000123892077008448	0.999987571785887	7	18	ATPase activator activity	MF	0.00727030172540051
4761	GO:0035196	0.000125787410823014	0.999923618768878	87	473	production of miRNAs involved in gene silencing by miRNA	BP	0.0072828275900453
1830	GO:0007017	0.000126075457333757	0.999947755161502	31	147	microtubule-based process	BP	0.0072828275900453
121	GO:0000278	0.000146598087436794	0.999909330964277	91	522	mitotic cell cycle	BP	0.00840268417447794
3562	GO:0016570	0.000148059924565951	0.999925187342302	48	238	histone modification	BP	0.00842040841107502
411	GO:0003002	0.000149184947504845	0.999954452560113	20	59	regionalization	BP	0.00842040841107502
2836	GO:0010198	0.0001641961508679	0.999981405210896	7	23	synergid death	BP	0.00919747226907009
4762	GO:0035197	0.000174988507180012	0.999949474758557	18	54	siRNA binding	MF	0.0096953029455383
2989	GO:0010380	0.000175706058250221	0.999941511858785	20	99	regulation of chlorophyll biosynthetic process	BP	0.0096953029455383
4261	GO:0031129	0.000188344524871271	0.99999548083731	5	6	inductive cell-cell signaling	BP	0.0103156993844309
1823	GO:0006999	0.000196331794297828	0.999978270902144	8	15	nuclear pore organization	BP	0.0106740976988099
5397	GO:0045793	0.00022746654094582	0.999961459136745	10	25	positive regulation of cell size	BP	0.0122765518522146
5478	GO:0046417	0.000240079670440991	0.999981025441995	6	12	chorismate metabolic process	BP	0.012863399153918
2810	GO:0010162	0.000247934744232515	0.999849239557972	77	522	seed dormancy process	BP	0.013188701430613
1278	GO:0005802	0.000258130319743286	0.999799449809917	283	2065	trans-Golgi network	CC	0.0136329684584419
3144	GO:0015031	0.000266540409375481	0.999806393527678	173	1468	protein transport	BP	0.0139773034533497
1984	GO:0008180	0.000277013362398927	0.999948753033016	10	31	COP9 signalosome	CC	0.0144242028280117
7064	GO:1900424	0.000286971045835296	0.999973714860383	7	12	regulation of defense response to bacterium	BP	0.0148382091811621
3738	GO:0017056	0.000305967423146764	0.999911970720397	17	48	structural constituent of nuclear pore	MF	0.0156484295365575
2590	GO:0009832	0.000307204024375958	0.999809618028889	82	500	plant-type cell wall biogenesis	BP	0.0156484295365575
2741	GO:0010052	0.000308989817735649	0.999939851877287	10	37	guard cell differentiation	BP	0.0156484295365575
5754	GO:0048443	0.000316308500664122	0.999824023013943	56	329	stamen development	BP	0.0159101024075546
1832	GO:0007019	0.000326059507387495	0.999991116471511	5	6	microtubule depolymerization	BP	0.0162174874723046
1157	GO:0005504	0.000326806279871975	0.999958445063743	7	23	fatty acid binding	MF	0.0162174874723046
1184	GO:0005622	0.000332741396862277	0.999725582206759	451	4787	intracellular	CC	0.0164019325893312
6050	GO:0051507	0.000372777410471955	0.999983975876712	5	7	beta-sitosterol UDP-glucosyltransferase activity	MF	0.0180151383858146
6998	GO:0102202	0.000372777410471955	0.999983975876712	5	7	soladodine glucosyltransferase activity	MF	0.0180151383858146
6999	GO:0102203	0.000372777410471955	0.999983975876712	5	7	brassicasterol glucosyltransferase activity	MF	0.0180151383858146
4426	GO:0032312	0.000397585857735025	0.999901422157587	13	42	NA	NA	0.0190259267837667
3636	GO:0016746	0.000398839417295624	0.999734441376419	104	795	transferase activity, transferring acyl groups	MF	0.0190259267837667
5336	GO:0045298	0.000431558106139915	0.999908054685848	11	33	tubulin complex	CC	0.0204547476717854
5789	GO:0048527	0.000435612955279506	0.999726790266114	79	612	lateral root development	BP	0.0205154279702972
5290	GO:0045040	0.000442777793094352	0.999920403459552	9	30	protein import into mitochondrial outer membrane	BP	0.0206399869500879
7305	GO:1990714	0.000444170493885484	0.999879233656882	14	51	hydroxyproline O-galactosyltransferase activity	MF	0.0206399869500879
1258	GO:0005775	0.000447007607812027	0.99990246668551	11	36	vacuolar lumen	CC	0.0206399869500879
1187	GO:0005635	0.000449423573027339	0.999755188752724	50	288	nuclear envelope	CC	0.0206399869500879
6578	GO:0071555	0.000463197316905807	0.999655272097112	189	1430	cell wall organization	BP	0.021141240501244
6680	GO:0080022	0.000473264405577896	0.999767357214149	37	224	primary root development	BP	0.0214682025450488
5830	GO:0048766	0.000485778852878547	0.999839130259202	18	72	root hair initiation	BP	0.0219015173059998
1308	GO:0005875	0.000499016299237909	0.999763571804081	35	162	microtubule associated complex	CC	0.0223619788882733
5339	GO:0045309	0.000518471434470753	0.999903397227413	9	32	protein phosphorylated amino acid binding	MF	0.0230302227184484
3124	GO:0010951	0.000520908040693759	0.99983468056931	15	155	negative regulation of endopeptidase activity	BP	0.0230302227184484
1814	GO:0006983	0.000523272574614462	1	3	3	ER overload response	BP	0.0230302227184484
5538	GO:0046686	0.000531575497428636	0.999574204017073	319	2965	response to cadmium ion	BP	0.023257214366789
328	GO:0001128	0.000539089326686519	1	3	3	RNA polymerase II transcription coactivator activity involved in preinitiation complex assembly	MF	0.0234439709987558
7321	GO:2000024	0.000542185426127568	0.999789929853347	23	96	regulation of leaf development	BP	0.0234439709987558
4631	GO:0034052	0.000558296842989733	0.999933074707217	7	15	positive regulation of plant-type hypersensitive response	BP	0.0240002724248028
4034	GO:0022890	0.000568389585234003	0.999946810852901	6	12	inorganic cation transmembrane transporter activity	MF	0.0242618567977283
5753	GO:0048442	0.000570944425588953	0.999912104271195	8	21	sepal development	BP	0.0242618567977283
1167	GO:0005525	0.000579402577679478	0.999593089853605	128	1023	GTP binding	MF	0.0244805866249261
2899	GO:0010272	0.00059179129428021	0.999868812915775	11	33	response to silver ion	BP	0.0247255678643672
5780	GO:0048507	0.000591888762779686	0.999735533336985	29	157	meristem development	BP	0.0247255678643672
4571	GO:0033562	0.000609240271993445	1	3	3	co-transcriptional gene silencing by RNA interference machinery	BP	0.0252897318597555
3228	GO:0015254	0.000612234514862893	0.999820154497449	14	72	glycerol channel activity	MF	0.0252897318597555
2102	GO:0008534	0.000623438191290909	0.999933578007435	6	15	oxidized purine nucleobase lesion DNA N-glycosylase activity	MF	0.0254450879738651
3172	GO:0015115	0.00062941534255543	1	3	3	silicate transmembrane transporter activity	MF	0.0254450879738651
3300	GO:0015708	0.00062941534255543	1	3	3	silicic acid import across plasma membrane	BP	0.0254450879738651
3659	GO:0016787	0.000632444526045297	0.999459764484116	633	5657	hydrolase activity	MF	0.0254450879738651
4265	GO:0031176	0.000635762439501056	0.999845782293597	12	37	endo-1,4-beta-xylanase activity	MF	0.0254450879738651
1500	GO:0006346	0.000636643396695299	0.999599830974992	79	440	methylation-dependent chromatin silencing	BP	0.0254450879738651
3663	GO:0016798	0.000649634415994846	0.999552363484272	115	842	hydrolase activity, acting on glycosyl bonds	MF	0.0258247143648704
6165	GO:0052624	0.000658018456583567	0.999854607127889	10	44	2-phytyl-1,4-naphthoquinone methyltransferase activity	MF	0.0259131827173011
1331	GO:0005955	0.000658869130491291	0.999908945211745	7	20	calcineurin complex	CC	0.0259131827173011
270	GO:0000903	0.000674382242239893	1	3	3	NA	NA	0.0263829751276284
1472	GO:0006284	0.000679365645129403	0.999742282261366	21	97	base-excision repair	BP	0.0264380504215095
5993	GO:0051205	0.000685536193495237	0.999873187484431	9	26	protein insertion into membrane	BP	0.0265385058361455
2621	GO:0009880	0.000691600919563378	0.999668804884138	35	146	embryonic pattern specification	BP	0.0266338395794355
1936	GO:0008060	0.000704009872894357	0.999812249634227	13	44	NA	NA	0.0269712383429061
4479	GO:0032781	0.000718166208470041	0.999950766851499	5	9	positive regulation of ATPase activity	BP	0.0273717574506571
180	GO:0000439	0.000728635275431798	0.999900977961517	7	18	transcription factor TFIIH core complex	CC	0.0276283550079114
3539	GO:0016485	0.000752963983898138	0.999691857843108	24	108	protein processing	BP	0.0282636630085999
6248	GO:0055028	0.000753035111265104	0.999725710882315	20	76	cortical microtubule	CC	0.0282636630085999
1256	GO:0005773	0.000757270374248161	0.999387267839845	332	2994	vacuole	CC	0.0282790765009642
3434	GO:0016055	0.000801053053105342	0.999779980422799	13	48	Wnt signaling pathway	BP	0.0297637501239241
3081	GO:0010586	0.000813519135450934	0.999820387823547	11	28	miRNA metabolic process	BP	0.0298924935179769
4744	GO:0035019	0.000813519135450934	0.999820387823547	11	28	somatic stem cell population maintenance	BP	0.0298924935179769
4278	GO:0031234	0.000816646428270399	0.999891964251978	7	16	extrinsic component of cytoplasmic side of plasma membrane	CC	0.0298924935179769
6437	GO:0070651	0.000828972142567658	1	3	3	nonfunctional rRNA decay	BP	0.0301941873012082
2864	GO:0010228	0.000860344065225238	0.999366086180495	162	1153	vegetative to reproductive phase transition of meristem	BP	0.0311832549915461
440	GO:0003735	0.000867517104618459	0.999374345325498	133	1834	structural constituent of ribosome	MF	0.0312898608368238
7306	GO:1990726	0.0009409211166404	0.999933539344304	4	17	Lsm1-7-Pat1 complex	CC	0.0336626324155045
2806	GO:0010158	0.000942408021369954	0.999750555995839	12	46	abaxial cell fate specification	BP	0.0336626324155045
4379	GO:0031957	0.000953758794634724	0.999874193660193	7	15	very long-chain fatty acid-CoA ligase activity	MF	0.0339042909977363
5374	GO:0045595	0.000993753077968173	0.999515298860209	35	140	regulation of cell differentiation	BP	0.0351569868827592
2774	GO:0010094	0.00109212249704191	0.999873617357826	6	14	specification of carpel identity	BP	0.0384531130625137
718	GO:0004358	0.00117550271352654	1	3	3	glutamate N-acetyltransferase activity	MF	0.0411927348995983
1443	GO:0006221	0.00119479394223055	0.999670638551416	12	50	pyrimidine nucleotide biosynthetic process	BP	0.0416712566455316
2344	GO:0009330	0.00127046313608249	0.999755333231503	9	22	DNA topoisomerase complex (ATP-hydrolyzing)	CC	0.0441023682074834
4418	GO:0032259	0.0012792286202986	0.999055773977105	151	1208	methylation	BP	0.0441991421424666
5978	GO:0051117	0.0013649090273316	0.999674285497539	10	38	ATPase binding	MF	0.0467902976978559
5568	GO:0046898	0.00136687913209858	0.999658061079988	11	35	response to cycloheximide	BP	0.0467902976978559
3718	GO:0016992	0.00137384114178684	0.99974173778053	8	26	lipoate synthase activity	MF	0.0468118958634649
555	GO:0004000	0.00138207174357283	0.999827369027399	6	15	adenosine deaminase activity	MF	0.046876323265952
2658	GO:0009933	0.00140126515157693	0.99913438344395	64	389	meristem structural organization	BP	0.0473102946610039
4075	GO:0030130	0.00141602176779513	0.999806659108778	7	14	clathrin coat of trans-Golgi network vesicle	CC	0.0475912043230783
4674	GO:0034427	0.00146264874662512	0.999677790468298	9	35	nuclear-transcribed mRNA catabolic process, exonucleolytic, 3'-5'	BP	0.048833929177904
2649	GO:0009921	0.00146620669157353	1	3	3	auxin efflux carrier complex	CC	0.048833929177904
5140	GO:0043481	0.00148195815846875	0.999133012987118	52	311	anthocyanin accumulation in tissues in response to UV light	BP	0.0491372135592733
7089	GO:1901332	0.00150533774571486	0.999718237292314	8	24	negative regulation of lateral root development	BP	0.0494139480081396
5751	GO:0048440	0.00151000698774189	0.999205640175945	37	227	carpel development	BP	0.0494139480081396
3435	GO:0016068	0.00151035329318901	0.999115815588323	50	402	type I hypersensitivity	BP	0.0494139480081396
1829	GO:0007015	0.00152824725372095	0.999354898973657	22	124	actin filament organization	BP	0.0497791197974129
