## Supplementary File 2 for "Validation and characterisation of a wheat GENIE3 network using an independent RNA-Seq dataset": ARIDgenie3_GOseq_enrichment.txt

category	over_represented_pvalue	under_represented_pvalue	numDEInCat	numInCat	term	ontology	over_rep_padj
2586	GO:0009827	1.88614284390051e-28	1	102	548	plant-type cell wall modification	BP	1.39461401878003e-24
5815	GO:0048610	5.7042842100518e-19	1	25	46	NA	NA	2.10887387245615e-15
448	GO:0003779	7.30966722843663e-18	1	73	333	actin binding	MF	1.80158931623535e-14
2607	GO:0009860	1.89620938989413e-16	1	162	1450	pollen tube growth	BP	3.5051430572193e-13
4973	GO:0042578	1.82767642340312e-15	1	24	53	phosphoric ester hydrolase activity	MF	2.70276789492853e-12
1231	GO:0005737	2.00710665899856e-13	1	866	15280	cytoplasm	CC	2.47342443943922e-10
286	GO:0000956	1.54740929417685e-12	1	64	314	nuclear-transcribed mRNA catabolic process	BP	1.63450633159195e-09
1186	GO:0005634	1.87083880425789e-12	1	1493	27079	nucleus	CC	1.72912276483535e-09
1584	GO:0006487	9.42324796491138e-12	1	64	365	protein N-linked glycosylation	BP	7.74172171695052e-09
3474	GO:0016192	2.44324327487248e-11	1	94	923	vesicle-mediated transport	BP	1.80653407744071e-08
1778	GO:0006886	5.60305011877211e-11	1	90	828	intracellular protein transport	BP	3.76626841620009e-08
2414	GO:0009536	9.20042171268698e-11	1	477	8422	plastid	CC	5.66899317863396e-08
1583	GO:0006486	1.01308264688298e-10	1	85	579	protein glycosylation	BP	5.76210237773291e-08
1173	GO:0005543	1.74395629580806e-10	1	54	287	phospholipid binding	MF	9.21058060800345e-08
3786	GO:0018105	6.16272812147946e-10	1	40	227	peptidyl-serine phosphorylation	BP	3.03781411534794e-07
6506	GO:0071217	7.90691835854951e-10	0.999999999956027	14	23	cellular response to external biotic stimulus	BP	3.65398464644469e-07
3556	GO:0016558	8.5276076236495e-10	1	47	310	protein import into peroxisome matrix	BP	3.70900769230967e-07
5409	GO:0045892	9.65602223632893e-10	1	81	899	negative regulation of transcription, DNA-templated	BP	3.96647935641201e-07
3570	GO:0016579	1.36249515794729e-09	1	57	397	protein deubiquitination	BP	5.09111444393368e-07
1184	GO:0005622	1.37709343898666e-09	1	280	4787	intracellular	CC	5.09111444393368e-07
3710	GO:0016926	6.81791123790138e-09	1	55	298	protein desumoylation	BP	2.40055408062109e-06
1075	GO:0005096	8.33390318609185e-09	1	38	222	GTPase activator activity	MF	2.80094909808923e-06
7075	GO:1901002	1.27266154231307e-08	0.999999998618985	14	62	positive regulation of response to salt stress	BP	4.09133019298385e-06
2899	GO:0010272	1.3299818796144e-08	0.999999998771019	14	33	response to silver ion	BP	4.09745250744538e-06
765	GO:0004439	1.68329732566503e-08	0.999999997176521	20	74	phosphatidylinositol-4,5-bisphosphate 5-phosphatase activity	MF	4.97852017038688e-06
435	GO:0003724	2.80748115656839e-08	0.999999995520124	20	52	RNA helicase activity	MF	7.74566735245862e-06
4053	GO:0030048	2.86115811773209e-08	0.999999992954941	39	224	actin filament-based movement	BP	7.74566735245862e-06
3530	GO:0016459	2.93317129928106e-08	0.999999995726492	20	41	myosin complex	CC	7.74566735245862e-06
5925	GO:0050665	3.21238242073281e-08	1	53	292	hydrogen peroxide biosynthetic process	BP	8.02900190109338e-06
5568	GO:0046898	3.25764210214771e-08	0.999999996662397	14	35	response to cycloheximide	BP	8.02900190109338e-06
2824	GO:0010182	3.7915238623704e-08	1	62	467	sugar mediated signaling pathway	BP	9.04339594786024e-06
4050	GO:0030036	5.13024757603044e-08	0.999999985063569	33	175	actin cytoskeleton organization	BP	1.18540783053653e-05
5963	GO:0051017	6.50047781127101e-08	0.999999988904876	19	64	actin filament bundle assembly	BP	1.4565009980769e-05
642	GO:0004143	7.73127057222851e-08	0.999999989827903	15	51	diacylglycerol kinase activity	MF	1.6332861317445e-05
1893	GO:0007205	7.73127057222851e-08	0.999999989827903	15	51	protein kinase C-activating G protein-coupled receptor signaling pathway	BP	1.6332861317445e-05
7174	GO:1902479	8.81468689730442e-08	0.999999998172011	6	14	positive regulation of defense response to bacterium, incompatible interaction	BP	1.8061179551191e-05
5164	GO:0043609	9.0379178170688e-08	0.999999998572294	7	9	regulation of carbon utilization	BP	1.8061179551191e-05
5848	GO:0048868	1.03400196645608e-07	0.999999966095264	41	326	pollen tube development	BP	2.01195014209901e-05
485	GO:0003873	1.28724932863751e-07	1	6	6	6-phosphofructo-2-kinase activity	MF	2.37948038398643e-05
697	GO:0004331	1.28724932863751e-07	1	6	6	fructose-2,6-bisphosphate 2-phosphatase activity	MF	2.37948038398643e-05
4774	GO:0035267	1.77474562401194e-07	0.999999978970894	14	35	NuA4 histone acetyltransferase complex	CC	3.20060223023032e-05
2104	GO:0008536	2.21557486465139e-07	0.999999935196938	31	135	Ran GTPase binding	MF	3.90046679743627e-05
4240	GO:0031063	3.90394304024263e-07	0.999999995300157	5	8	regulation of histone deacetylation	BP	6.71296624175675e-05
4820	GO:0035619	4.47459664197652e-07	0.99999991786843	19	50	root hair tip	CC	7.51935626608509e-05
3434	GO:0016055	5.47168799976968e-07	0.999999927810675	13	48	Wnt signaling pathway	BP	8.9905913489549e-05
4506	GO:0032957	6.64593276312175e-07	0.99999986904839	18	75	inositol trisphosphate metabolic process	BP	0.000104673785452761
283	GO:0000932	6.65359469337268e-07	0.999999793744359	30	171	P-body	CC	0.000104673785452761
1312	GO:0005884	7.57099783089218e-07	0.999999830104681	20	99	actin filament	CC	0.000116624912420035
6383	GO:0070273	7.83991042401496e-07	0.999999978819924	8	10	phosphatidylinositol-4-phosphate binding	MF	0.000118302648316667
5832	GO:0048768	8.31973814946182e-07	0.999999750001502	29	134	root hair cell tip growth	BP	0.000123032287754241
1792	GO:0006909	8.7279136274687e-07	0.999999906167951	11	36	phagocytosis	BP	0.000126537634042164
1497	GO:0006338	9.49603547044704e-07	0.999999754047377	23	126	chromatin remodeling	BP	0.000135026319747087
6381	GO:0070262	1.28484056725121e-06	0.999999951530114	7	12	peptidyl-serine dephosphorylation	BP	0.000173718081739701
6078	GO:0051645	1.29219563100941e-06	0.999999694197109	21	85	Golgi localization	BP	0.000173718081739701
6282	GO:0060151	1.29219563100941e-06	0.999999694197109	21	85	peroxisome localization	BP	0.000173718081739701
4076	GO:0030131	1.49646745002962e-06	0.999999764139254	14	51	clathrin adaptor complex	CC	0.000197587148669982
3563	GO:0016571	1.54426471598553e-06	0.999999414702363	39	264	histone methylation	BP	0.00020028994514481
2770	GO:0010090	1.57111398679997e-06	0.999999460407254	74	510	trichome morphogenesis	BP	0.00020028994514481
1354	GO:0006000	1.66267243499251e-06	0.999999895559439	8	19	fructose metabolic process	BP	0.000205864747204323
3508	GO:0016311	1.67052810823092e-06	0.999999341126952	50	533	dephosphorylation	BP	0.000205864747204323
5558	GO:0046855	1.72832922885395e-06	0.999999610866696	19	88	inositol phosphate dephosphorylation	BP	0.000209496169149936
4339	GO:0031520	1.7863169403607e-06	0.999999965277536	6	8	plasma membrane of cell tip	CC	0.000209651229476619
5191	GO:0043812	1.7863169403607e-06	0.999999965277536	6	8	phosphatidylinositol-4-phosphate phosphatase activity	MF	0.000209651229476619
6669	GO:0080008	1.89067165288651e-06	0.999999263764619	49	381	Cul4-RING E3 ubiquitin ligase complex	CC	0.000218431659397545
6079	GO:0051646	2.04243173970317e-06	0.999999499306375	21	88	mitochondrion localization	BP	0.000232334465897927
6278	GO:0060090	2.36473506819218e-06	1	6	6	molecular adaptor activity	MF	0.000264921986275955
417	GO:0003676	2.55425069616491e-06	0.999998327914415	256	3716	nucleic acid binding	MF	0.000281882532051393
5280	GO:0045010	2.91480146112135e-06	0.999998658484623	63	385	actin nucleation	BP	0.000311020385250111
1597	GO:0006513	2.97591615489818e-06	0.999999750633772	9	22	protein monoubiquitination	BP	0.000311020385250111
1076	GO:0005097	3.02020184536528e-06	0.999999412849313	16	61	NA	NA	0.000311020385250111
4487	GO:0032851	3.02020184536528e-06	0.999999412849313	16	61	NA	NA	0.000311020385250111
4400	GO:0032065	3.02859991046903e-06	0.999999947905678	7	8	cortical protein anchoring	BP	0.000311020385250111
1573	GO:0006470	3.44685301326781e-06	0.999998596752616	40	406	protein dephosphorylation	BP	0.00034912371479592
1785	GO:0006897	3.54151174485181e-06	0.999998683714835	35	219	endocytosis	BP	0.000353864024884247
6063	GO:0051568	3.75799956061211e-06	0.999999421150305	14	34	histone H3-K4 methylation	BP	0.000370488650015546
747	GO:0004407	5.16861374478121e-06	0.999999229935949	12	45	histone deacetylase activity	MF	0.00050285171090674
421	GO:0003682	5.24680093465776e-06	0.99999699145918	108	1425	chromatin binding	MF	0.000503829170270902
3928	GO:0019464	5.59362746324349e-06	0.999999667693691	7	17	glycine decarboxylation via glycine cleavage system	BP	0.000530247198246441
2864	GO:0010228	5.94404303990503e-06	0.999996534132511	118	1153	vegetative to reproductive phase transition of meristem	BP	0.000556332332114656
5961	GO:0051015	6.25279651042209e-06	0.999997694756144	33	190	actin filament binding	MF	0.000577914717475762
1783	GO:0006893	6.59191934038524e-06	0.999999446034072	9	18	Golgi to plasma membrane transport	BP	0.000601736439540845
5218	GO:0044090	7.6080276605039e-06	0.999999761443594	6	9	positive regulation of vacuole organization	BP	0.000686021420997144
1841	GO:0007033	8.21162628898421e-06	0.99999679218829	35	249	vacuole organization	BP	0.000731527286515051
65	GO:0000152	8.6785447349162e-06	0.999999480141544	7	15	nuclear ubiquitin ligase complex	CC	0.000763918568690123
3567	GO:0016575	9.00717643311722e-06	0.999998051623732	16	68	histone deacetylation	BP	0.000783518382899632
2754	GO:0010072	9.4465712501276e-06	0.999996391811772	35	162	primary shoot apical meristem specification	BP	0.000812185439807482
1526	GO:0006396	1.09659969298051e-05	0.999994089380923	75	678	RNA processing	BP	0.000931983693091708
1782	GO:0006891	1.19217163685822e-05	0.999995445852138	32	259	intra-Golgi vesicle-mediated transport	BP	0.000994431615044781
523	GO:0003951	1.19697611223946e-05	0.999997825377804	13	57	NAD+ kinase activity	MF	0.000994431615044781
1475	GO:0006289	1.22886415069337e-05	0.999996896322899	18	97	nucleotide-excision repair	BP	0.0010095801700252
2463	GO:0009630	1.26237848503888e-05	0.999992988868285	91	663	gravitropism	BP	0.00101734824448497
1006	GO:0004843	1.26583768586174e-05	0.999995868050272	25	160	thiol-dependent ubiquitin-specific protease activity	MF	0.00101734824448497
4242	GO:0031072	1.30195537379669e-05	0.999994557389013	37	392	heat shock protein binding	MF	0.00103512451976911
1670	GO:0006635	1.48193546178942e-05	0.999992661275804	55	655	fatty acid beta-oxidation	BP	0.00116568412813521
3418	GO:0016031	1.60247959423153e-05	1	3	3	tRNA import into mitochondrion	BP	0.00124723517049978
6801	GO:0080159	1.66203844126497e-05	0.999999461657835	5	10	zygote elongation	BP	0.00128011585778262
2488	GO:0009661	1.80241839959632e-05	0.99999975181805	4	6	chromoplast organization	BP	0.0013528458011822
4395	GO:0032041	1.86292765495083e-05	0.999997779223441	9	33	NAD-dependent histone deacetylase activity (H3-K14 specific)	MF	0.0013528458011822
5592	GO:0046969	1.86292765495083e-05	0.999997779223441	9	33	NAD-dependent histone deacetylase activity (H3-K9 specific)	MF	0.0013528458011822
5593	GO:0046970	1.86292765495083e-05	0.999997779223441	9	33	NAD-dependent histone deacetylase activity (H4-K16 specific)	MF	0.0013528458011822
6954	GO:0097372	1.86292765495083e-05	0.999997779223441	9	33	NAD-dependent histone deacetylase activity (H3-K18 specific)	MF	0.0013528458011822
1356	GO:0006003	1.86624657452778e-05	0.999999309913088	6	9	fructose 2,6-bisphosphate metabolic process	BP	0.0013528458011822
7222	GO:1904143	2.05725354673692e-05	0.999999357393828	5	9	positive regulation of carotenoid biosynthetic process	BP	0.00147682841986143
2997	GO:0010393	2.16381961274661e-05	0.999998147118898	8	17	galacturonan metabolic process	BP	0.00153839252083158
3447	GO:0016117	2.47537187182064e-05	0.999989486517058	36	362	carotenoid biosynthetic process	BP	0.00174313329716589
1829	GO:0007015	2.7515375663224e-05	0.999992452446606	18	124	actin filament organization	BP	0.00190176827764658
2621	GO:0009880	2.75208555190944e-05	0.99998956963194	31	146	embryonic pattern specification	BP	0.00190176827764658
5443	GO:0046103	2.87169454507055e-05	0.999999459944943	4	7	inosine biosynthetic process	BP	0.00196604717280107
497	GO:0003904	3.14186263109973e-05	0.999998925322606	5	9	deoxyribodipyrimidine photo-lyase activity	MF	0.00212495002172243
1261	GO:0005778	3.16127268581914e-05	0.999991496328608	17	148	peroxisomal membrane	CC	0.00212495002172243
5500	GO:0046488	3.24491752241291e-05	0.999990998806122	20	67	phosphatidylinositol metabolic process	BP	0.00214887393193892
2563	GO:0009791	3.25498891502785e-05	0.99998759211368	30	168	post-embryonic development	BP	0.00214887393193892
270	GO:0000903	3.41959134266661e-05	1	3	3	NA	NA	0.00223756268917495
5374	GO:0045595	3.65016024701678e-05	0.99998580531589	32	140	regulation of cell differentiation	BP	0.00236748112863527
7310	GO:1990841	3.86180048061347e-05	0.999997840217389	6	12	promoter-specific chromatin binding	MF	0.00248296980466574
558	GO:0004004	4.07041924347301e-05	0.99998216901119	38	247	ATP-dependent RNA helicase activity	MF	0.0025945413695034
679	GO:0004305	4.23250837544882e-05	1	3	3	ethanolamine kinase activity	MF	0.00267480059214261
4176	GO:0030659	4.27239752580083e-05	0.999989941242658	15	67	cytoplasmic vesicle membrane	CC	0.00267712773777723
1911	GO:0007346	4.99794581796207e-05	0.999979360471951	32	267	regulation of mitotic cell cycle	BP	0.00309740084444939
412	GO:0003006	5.026888035352e-05	0.999986981272478	16	92	developmental process involved in reproduction	BP	0.00309740084444939
2086	GO:0008482	5.22405979095811e-05	1	3	3	sulfite oxidase activity	MF	0.00316402183265719
3041	GO:0010477	5.22405979095811e-05	1	3	3	response to sulfur dioxide	BP	0.00316402183265719
4207	GO:0030897	5.26338497994096e-05	0.999996394491139	7	12	HOPS complex	CC	0.00316402183265719
433	GO:0003714	5.54295045667769e-05	0.999987585545049	13	105	transcription corepressor activity	MF	0.00330520771586087
126	GO:0000288	6.10391896406261e-05	0.999991395738265	9	35	nuclear-transcribed mRNA catabolic process, deadenylation-dependent decay	BP	0.00361059014562232
64	GO:0000151	6.71888914546708e-05	0.999966146827601	49	428	ubiquitin ligase complex	CC	0.00394281478901457
2060	GO:0008420	6.9160484139751e-05	0.999989131843984	10	33	RNA polymerase II CTD heptapeptide repeat phosphatase activity	MF	0.00402655606086078
2775	GO:0010098	7.19330832562996e-05	0.999986175028104	12	40	suspensor development	BP	0.00415525951247718
1155	GO:0005488	7.74912786076903e-05	0.99994198357642	249	2974	binding	MF	0.0044416318916687
2111	GO:0008565	7.83802016896171e-05	0.999964385142059	37	341	protein transporter activity	MF	0.00445090576903725
3763	GO:0017137	7.88569996948715e-05	0.999981461085532	15	47	Rab GTPase binding	MF	0.00445090576903725
1839	GO:0007031	8.80401504092852e-05	0.999976848055116	15	108	peroxisome organization	BP	0.00493158236459284
5553	GO:0046835	9.01832475456055e-05	0.999974018412186	17	110	carbohydrate phosphorylation	BP	0.00501364610791133
1355	GO:0006002	9.29654779419796e-05	0.999980360105546	12	62	fructose 6-phosphate metabolic process	BP	0.00511326998614007
3736	GO:0017050	9.38571143419357e-05	0.999990425187025	7	22	D-erythro-sphingosine kinase activity	MF	0.00511326998614007
180	GO:0000439	9.43957754832109e-05	0.999992536573107	6	18	transcription factor TFIIH core complex	CC	0.00511326998614007
2413	GO:0009535	9.47414103463876e-05	0.999942395058263	81	1735	chloroplast thylakoid membrane	CC	0.00511326998614007
1662	GO:0006623	9.90837252748656e-05	0.999952514780838	40	497	protein targeting to vacuole	BP	0.00530887728030693
1011	GO:0004849	0.000101158189297931	0.999986684215668	8	33	uridine kinase activity	MF	0.0053810334652439
929	GO:0004721	0.00010275354542955	0.99995140114947	39	408	phosphoprotein phosphatase activity	MF	0.00542685510647207
5013	GO:0042787	0.000104737680360731	0.999951457411637	37	396	NA	NA	0.00545431330361162
1061	GO:0005049	0.000104748781324432	0.999994635728979	6	9	nuclear export signal receptor activity	MF	0.00545431330361162
2657	GO:0009932	0.000106799450338651	0.99995200447514	35	300	cell tip growth	BP	0.00552220374688104
4051	GO:0030041	0.000109369666784224	0.999984799053602	8	45	actin filament polymerization	BP	0.00561582858473992
5155	GO:0043547	0.000110609331907244	0.999958849567391	25	143	positive regulation of GTPase activity	BP	0.00564031310429079
3491	GO:0016262	0.000111871193534131	0.999994956201239	5	9	protein N-acetylglucosaminyltransferase activity	MF	0.00566558633555732
4753	GO:0035091	0.000113900641123987	0.99994693952078	39	246	phosphatidylinositol binding	MF	0.00572912476510721
4033	GO:0022883	0.000116893494516956	1	3	3	zinc efflux transmembrane transporter activity	MF	0.00583993580039442
6662	GO:0080001	0.000118612848334313	0.999979307418089	10	40	mucilage extrusion from seed coat	BP	0.00588606309116719
3996	GO:0019888	0.000120564715850646	0.999978478662016	10	46	protein phosphatase regulator activity	MF	0.00594303672666453
50	GO:0000118	0.00012184288247317	0.999981860377125	9	29	histone deacetylase complex	CC	0.00596626670865312
1656	GO:0006611	0.000140423457685753	0.999983649846788	8	18	protein export from nucleus	BP	0.00679930300501577
5642	GO:0047484	0.000140694260179526	0.999975139332009	10	38	regulation of response to osmotic stress	BP	0.00679930300501577
5576	GO:0046910	0.00014505634243079	0.999966133575539	12	127	pectinesterase inhibitor activity	MF	0.00696458828528093
3450	GO:0016120	0.000146640488846518	0.999976615939388	9	36	carotene biosynthetic process	BP	0.0069952243518139
673	GO:0004221	0.000148970425513056	0.999946350915865	23	123	NA	NA	0.00706081619386882
4628	GO:0034047	0.00016249798397138	0.999973720354704	9	36	NA	NA	0.00765293053174767
1509	GO:0006357	0.000169197767634237	0.999917868218384	39	419	regulation of transcription by RNA polymerase II	BP	0.00788717915668958
5017	GO:0042800	0.000169926997131714	0.999980845488839	8	16	histone methyltransferase activity (H3-K4 specific)	MF	0.00788717915668958
6803	GO:0080161	0.000172684217887897	0.999997697697198	3	5	auxin transmembrane transporter activity	MF	0.00788717915668958
6804	GO:0080162	0.000172684217887897	0.999997697697198	3	5	intracellular auxin transport	BP	0.00788717915668958
666	GO:0004177	0.00017280538590529	0.99994099074158	20	143	aminopeptidase activity	MF	0.00788717915668958
4179	GO:0030665	0.000175129352122599	0.999964197130077	11	48	clathrin-coated vesicle membrane	CC	0.0079442112245061
2051	GO:0008380	0.000177927484845012	0.999911894193648	41	407	RNA splicing	BP	0.00802192574965867
555	GO:0004000	0.000189047479846728	0.999987510580789	5	15	adenosine deaminase activity	MF	0.0084716185817376
6254	GO:0055063	0.000208158850097842	0.999987092714817	5	12	sulfate ion homeostasis	BP	0.00927184661218941
5765	GO:0048467	0.000213340973196549	0.99992687784558	20	118	gynoecium development	BP	0.00944576740009152
2639	GO:0009908	0.000215144930557688	0.999867755234295	78	961	flower development	BP	0.00946893819371157
4162	GO:0030599	0.000218364109406927	0.999924178368011	19	295	pectinesterase activity	MF	0.00955375281038355
2444	GO:0009594	0.00024178387001221	0.999984502843205	5	12	detection of nutrient	BP	0.0105161760874722
5142	GO:0043484	0.000244848451072821	0.999964335407119	8	28	regulation of RNA splicing	BP	0.0105871897498973
921	GO:0004707	0.000249137909028955	0.999925237615023	16	97	MAP kinase activity	MF	0.0107100331358145
2468	GO:0009638	0.000252346823455408	0.999928632482175	15	78	phototropism	BP	0.010785274061441
4427	GO:0032313	0.000276440540854316	0.999935019457273	12	55	NA	NA	0.0117471342475679
3531	GO:0016461	0.00028245624427958	0.99995229771067	10	23	unconventional myosin complex	CC	0.0118796631137821
6313	GO:0061025	0.000283465726937302	0.999831248514857	66	934	membrane fusion	BP	0.0118796631137821
231	GO:0000775	0.00028437927659446	0.999893050356695	22	163	chromosome, centromeric region	CC	0.0118796631137821
3659	GO:0016787	0.000289258627382246	0.999768534437394	346	5657	hydrolase activity	MF	0.0120156083756423
7383	GO:2001070	0.000295888472349292	0.999931428693693	12	47	starch binding	MF	0.0122223428187188
256	GO:0000812	0.000302574401052794	0.99997740435112	5	16	Swr1 complex	CC	0.0123542849749437
4156	GO:0030554	0.000304058073125493	0.999901861223134	17	125	adenyl nucleotide binding	MF	0.0123542849749437
930	GO:0004722	0.000304095194135752	0.999847473819415	39	463	protein serine/threonine phosphatase activity	MF	0.0123542849749437
7132	GO:1901979	0.000308432699335161	0.999915105927994	14	77	regulation of inward rectifier potassium channel activity	BP	0.0124620293928097
99	GO:0000224	0.000312773956149415	1	3	3	peptide-N4-(N-acetyl-beta-glucosaminyl)asparagine amidase activity	MF	0.0125008142257771
451	GO:0003810	0.000312773956149415	1	3	3	protein-glutamine gamma-glutamyltransferase activity	MF	0.0125008142257771
3584	GO:0016607	0.000320369753798741	0.999848041040575	34	348	nuclear speck	CC	0.0127355589225155
4190	GO:0030742	0.000324009037094425	0.999931355898159	11	38	GTP-dependent protein binding	MF	0.0128113519800865
1593	GO:0006505	0.000330121919877545	0.999959532377563	7	20	GPI anchor metabolic process	BP	0.0129834538694191
1175	GO:0005545	0.000333629461075147	0.999939197885186	9	41	1-phosphatidylinositol binding	MF	0.0129834538694191
5729	GO:0048268	0.000333629461075147	0.999939197885186	9	41	clathrin coat assembly	BP	0.0129834538694191
4236	GO:0031053	0.000337403745439692	0.99990250222988	15	73	primary miRNA processing	BP	0.0130321739001495
215	GO:0000719	0.000338406463190251	0.999974580009828	5	15	photoreactive repair	BP	0.0130321739001495
290	GO:0000965	0.000346208231035588	1	3	3	mitochondrial RNA 3'-end processing	BP	0.0131601778565028
5284	GO:0045025	0.000346208231035588	1	3	3	mitochondrial degradosome	CC	0.0131601778565028
5070	GO:0043085	0.00034797667429765	0.999833570522794	34	395	positive regulation of catalytic activity	BP	0.0131601778565028
4256	GO:0031122	0.000348849724083656	0.999921207047254	11	55	cytoplasmic microtubule organization	BP	0.0131601778565028
121	GO:0000278	0.000352399294887484	0.99979616912972	60	522	mitotic cell cycle	BP	0.013226600946183
5741	GO:0048358	0.00035704212088318	0.999966890689312	6	14	mucilage pectin biosynthetic process	BP	0.0133331789990416
3401	GO:0015976	0.00036120145166631	0.999980803813213	4	15	carbon utilization	BP	0.0134207212744759
3798	GO:0018230	0.000366511606239405	0.999915669329307	11	62	peptidyl-L-cysteine S-palmitoylation	BP	0.013526839413661
3782	GO:0018024	0.000367716354090596	0.999857373723232	23	138	histone-lysine N-methyltransferase activity	MF	0.013526839413661
4987	GO:0042651	0.000376793272865062	0.999851696721036	22	317	thylakoid membrane	CC	0.0137921260374469
165	GO:0000398	0.000383828762553405	0.999787908793726	50	558	mRNA splicing, via spliceosome	BP	0.0139762548798968
5383	GO:0045727	0.000385604002637131	0.999896785279994	13	77	positive regulation of translation	BP	0.0139762548798968
5072	GO:0043087	0.000396456318824736	0.999841847359651	24	144	regulation of GTPase activity	BP	0.0142995025433663
2993	GO:0010388	0.000401881367773721	0.999802629359982	36	356	NA	NA	0.0144200984036914
240	GO:0000785	0.000403700347520168	0.999828745072541	26	229	chromatin	CC	0.0144200984036914
5711	GO:0048193	0.000436312178699919	0.999755572708383	51	608	Golgi vesicle transport	BP	0.0154607688953355
3505	GO:0016307	0.000437016594417786	0.999863134062728	17	64	phosphatidylinositol phosphate kinase activity	MF	0.0154607688953355
70	GO:0000159	0.000452802000917282	0.999850281662236	17	105	protein phosphatase type 2A complex	CC	0.0158703487389425
5829	GO:0048765	0.000452886608590325	0.999740885525359	56	465	root hair cell differentiation	BP	0.0158703487389425
5237	GO:0044265	0.000466879139687947	0.999921239062575	8	37	cellular macromolecule catabolic process	BP	0.0161062137350032
6291	GO:0060321	0.000468408484509723	0.999915159795653	9	30	acceptance of pollen	BP	0.0161062137350032
1969	GO:0008150	0.00047234544064293	0.999593624995759	777	18172	biological_process	BP	0.0161062137350032
2412	GO:0009534	0.000473044953874694	0.999752850994475	40	753	chloroplast thylakoid	CC	0.0161062137350032
4864	GO:0036459	0.000476168015099687	0.999812606916253	23	129	thiol-dependent ubiquitinyl hydrolase activity	MF	0.0161062137350032
1903	GO:0007266	0.000479221939640343	1	3	3	Rho protein signal transduction	BP	0.0161062137350032
3536	GO:0016477	0.000479221939640343	1	3	3	cell migration	BP	0.0161062137350032
5129	GO:0043408	0.000479221939640343	1	3	3	regulation of MAPK cascade	BP	0.0161062137350032
5745	GO:0048365	0.000479221939640343	1	3	3	Rac GTPase binding	MF	0.0161062137350032
4374	GO:0031935	0.00048287686812406	0.99993781756471	7	19	regulation of chromatin silencing	BP	0.0161303395471857
1931	GO:0008026	0.000484302864413743	0.99973538303215	49	336	ATP-dependent helicase activity	MF	0.0161303395471857
2989	GO:0010380	0.000488978221233353	0.999863238341412	13	99	regulation of chlorophyll biosynthetic process	BP	0.0162130267614323
5714	GO:0048208	0.000514432055704247	0.999984400178638	5	6	COPII vesicle coating	BP	0.0169147224913651
3430	GO:0016049	0.000516538289337016	0.9997027018583	55	569	cell growth	BP	0.0169147224913651
1789	GO:0006904	0.000517003960379835	0.999827227397556	17	103	vesicle docking involved in exocytosis	BP	0.0169147224913651
2116	GO:0008601	0.000519986151239963	0.999834512991994	16	86	NA	NA	0.0169260463513149
1762	GO:0006858	0.000524040944253458	0.999987821582972	3	6	extracellular transport	BP	0.0169260463513149
1444	GO:0006222	0.000528125446978353	0.999939733827064	6	21	UMP biosynthetic process	BP	0.0169260463513149
4243	GO:0031078	0.000535663354910425	0.999955419135158	5	15	histone deacetylase activity (H3-K14 specific)	MF	0.0169260463513149
4404	GO:0032129	0.000535663354910425	0.999955419135158	5	15	histone deacetylase activity (H3-K9 specific)	MF	0.0169260463513149
4726	GO:0034739	0.000535663354910425	0.999955419135158	5	15	histone deacetylase activity (H4-K16 specific)	MF	0.0169260463513149
6465	GO:0070932	0.000535663354910425	0.999955419135158	5	15	histone H3 deacetylation	BP	0.0169260463513149
6466	GO:0070933	0.000535663354910425	0.999955419135158	5	15	histone H4 deacetylation	BP	0.0169260463513149
6229	GO:0052866	0.000559343501215466	0.999891544738193	9	38	phosphatidylinositol phosphate phosphatase activity	MF	0.017599088714839
1260	GO:0005777	0.000567760611864579	0.999645771369399	71	1052	peroxisome	CC	0.0177882286615538
2664	GO:0009941	0.000579201954065453	0.999601091559526	110	1892	chloroplast envelope	CC	0.0180701234108015
5938	GO:0050790	0.000584474246468869	0.999768150047124	22	159	regulation of catalytic activity	BP	0.0181579940268522
6647	GO:0072583	0.000588214451030042	0.999849201816569	12	55	clathrin-dependent endocytosis	BP	0.0181977307569712
3879	GO:0019252	0.000626889742234275	0.999627345696143	59	714	starch biosynthetic process	BP	0.019313428142001
91	GO:0000209	0.000655218135128003	0.999732833959232	22	251	protein polyubiquitination	BP	0.020102418635421
20	GO:0000042	0.000658269918780257	1	3	3	NA	NA	0.0201125941300051
4229	GO:0031011	0.000686633548705674	0.999847505432939	10	44	Ino80 complex	CC	0.0208928743174064
2965	GO:0010351	0.000693199944743522	0.999759023624891	17	125	lithium ion transport	BP	0.0209227648611227
7144	GO:1902074	0.00069327527603125	0.9998594205526	9	42	response to salt	BP	0.0209227648611227
5206	GO:0043981	0.000701419818942425	0.999909725474734	7	16	histone H4-K5 acetylation	BP	0.0210825127693508
4382	GO:0031969	0.000708550604072615	0.999614835858728	43	565	chloroplast membrane	CC	0.0212106201073397
6537	GO:0071368	0.00071450608362573	0.999892541743176	7	27	cellular response to cytokinin stimulus	BP	0.021302653154551
5245	GO:0044375	0.000726124744468835	0.999907045092507	6	28	regulation of peroxisome size	BP	0.0213835350674827
3869	GO:0019209	0.000728786967406766	1	3	3	kinase activator activity	MF	0.0213835350674827
4934	GO:0042327	0.000728786967406766	1	3	3	positive regulation of phosphorylation	BP	0.0213835350674827
5156	GO:0043550	0.000728786967406766	1	3	3	regulation of lipid kinase activity	BP	0.0213835350674827
4505	GO:0032956	0.000740950157945182	0.999960198951997	4	9	regulation of actin cytoskeleton organization	BP	0.0214031169885372
4495	GO:0032889	0.000741032992840887	1	3	3	regulation of vacuole fusion, non-autophagic	BP	0.0214031169885372
5428	GO:0045992	0.000741032992840887	1	3	3	negative regulation of embryonic development	BP	0.0214031169885372
6041	GO:0051469	0.000741032992840887	1	3	3	vesicle fusion with vacuole	BP	0.0214031169885372
1591	GO:0006499	0.000749619392320846	0.999615433479227	37	346	N-terminal protein myristoylation	BP	0.0215668707658379
4078	GO:0030133	0.000773630979723185	0.999783304749013	13	57	transport vesicle	CC	0.0221714242793536
3671	GO:0016817	0.000782128524810963	0.999772948190278	14	53	hydrolase activity, acting on acid anhydrides	MF	0.0223284104727887
13	GO:0000030	0.000786255456350704	0.99990036512399	6	24	mannosyltransferase activity	MF	0.022359895554835
3954	GO:0019684	0.000825102322891226	0.999618233070032	27	547	photosynthesis, light reaction	BP	0.0233747378370028
4811	GO:0035542	0.000830442300804013	0.999941140995855	5	9	regulation of SNARE complex assembly	BP	0.0234362227944461
5046	GO:0042981	0.000839488081971936	0.999726903852214	15	102	regulation of apoptotic process	BP	0.0236014253920171
1436	GO:0006206	0.000857062920533336	0.999887311200454	6	27	pyrimidine nucleobase metabolic process	BP	0.0239136725827301
5075	GO:0043097	0.000857062920533336	0.999887311200454	6	27	pyrimidine nucleoside salvage	BP	0.0239136725827301
411	GO:0003002	0.000889991676079454	0.999723642217911	15	59	regionalization	BP	0.0247390919283139
1392	GO:0006098	0.000902763142646556	0.999505028796469	42	682	pentose-phosphate shunt	BP	0.0250001148941147
6930	GO:0090711	0.000915686365093233	0.999994574599298	2	3	FMN hydrolase activity	MF	0.025232307638172
3735	GO:0017049	0.000917972782616751	0.99996373798676	4	6	GTP-Rho binding	MF	0.025232307638172
449	GO:0003785	0.000929874525295826	0.999784263133032	10	45	actin monomer binding	MF	0.0254647860742124
7199	GO:1903415	0.000975786404551653	1	3	3	flavonoid transport from endoplasmic reticulum to plant-type vacuole	BP	0.0266234858865495
2433	GO:0009570	0.000981760676333154	0.999293211005091	129	2280	chloroplast stroma	CC	0.0266880089735564
5595	GO:0046974	0.000997672237272522	0.999856695070883	7	18	histone methyltransferase activity (H3-K9 specific)	MF	0.027021203378729
3403	GO:0015979	0.00100747066617937	0.999429527023279	45	1040	photosynthesis	BP	0.0271870003858768
2911	GO:0010287	0.00104510413933561	0.999535780172118	24	374	plastoglobule	CC	0.0281000000227182
7073	GO:1901000	0.00109291291368202	0.999853435773151	6	23	regulation of response to salt stress	BP	0.0292789785643654
6566	GO:0071486	0.0011109663673361	0.999833167824646	6	65	cellular response to high light intensity	BP	0.02965518166095
5601	GO:0047066	0.00113354682648829	0.999951800284208	3	15	phospholipid-hydroperoxide glutathione peroxidase activity	MF	0.0301490835793324
6281	GO:0060149	0.00113973958948178	0.99986312881675	6	15	negative regulation of posttranscriptional gene silencing	BP	0.0302051416653343
5362	GO:0045490	0.00117024297599721	0.999616298950863	14	136	pectin catabolic process	BP	0.0309027734447264
5341	GO:0045330	0.00120643786802998	0.999647804800511	12	93	aspartyl esterase activity	MF	0.0317452014100131
1784	GO:0006896	0.00121559515028266	0.999672964650354	11	68	Golgi to vacuole transport	BP	0.0318690234562388
320	GO:0001078	0.0012197638136483	0.999818359174748	7	18	proximal promoter DNA-binding transcription repressor activity, RNA polymerase II-specific	MF	0.0318690234562388
2154	GO:0008728	0.00127410098903287	0.999827159175712	6	21	GTP diphosphokinase activity	MF	0.0331714884257361
2935	GO:0010314	0.00128414749430848	1	3	3	phosphatidylinositol-5-phosphate binding	MF	0.0333157423611119
4115	GO:0030276	0.00129098747770361	0.999529263777451	17	106	clathrin binding	MF	0.0333760888466451
4513	GO:0033043	0.00129788415376782	0.999626035301555	13	46	regulation of organelle organization	BP	0.0334374753761646
4047	GO:0030015	0.00133231319893196	0.999811319094921	6	25	CCR4-NOT core complex	CC	0.0342052909475796
1881	GO:0007155	0.00136685842187461	0.999142585431944	65	628	cell adhesion	BP	0.0349707652987573
5972	GO:0051082	0.0013716534253518	0.999271328270252	36	503	unfolded protein binding	MF	0.0349724325070732
1898	GO:0007229	0.00138145842037489	0.999896204720134	4	14	integrin-mediated signaling pathway	BP	0.0351013868049894
4408	GO:0032147	0.00141464235870822	0.999472407490355	17	134	activation of protein kinase activity	BP	0.0358214575352347
3331	GO:0015785	0.00142385949522387	1	2	2	NA	NA	0.0359317990023389
6891	GO:0090436	0.0014358259732617	0.999673573411748	10	29	leaf pavement cell development	BP	0.0360183575508019
6410	GO:0070478	0.00143703211759353	0.999935588855039	4	6	nuclear-transcribed mRNA catabolic process, 3'-5' exonucleolytic nonsense-mediated decay	BP	0.0360183575508019
1347	GO:0005986	0.00145962129179278	0.999486741492419	16	85	sucrose biosynthetic process	BP	0.0364609453767426
7	GO:0000023	0.00147214391412454	0.999169618418339	43	527	maltose metabolic process	BP	0.0366499397341309
4249	GO:0031098	0.0014888643619521	0.999558300555835	12	81	stress-activated protein kinase signaling cascade	BP	0.0369418224572948
1884	GO:0007164	0.00150180175982572	0.999665102929606	9	37	establishment of tissue polarity	BP	0.0371382013784326
504	GO:0003913	0.00151505903982088	0.999735284134107	7	30	DNA photolyase activity	MF	0.0373411551347854
6694	GO:0080038	0.00160669419904046	0.999944641571486	3	6	positive regulation of cytokinin-activated signaling pathway	BP	0.0394009461179972
2258	GO:0009067	0.00160928938702125	0.999892898186256	4	9	aspartate family amino acid biosynthetic process	BP	0.0394009461179972
241	GO:0000786	0.00164923675061826	0.99931637755824	19	466	nucleosome	CC	0.0402457311355492
6064	GO:0051570	0.00165593330037709	1	3	3	regulation of histone H3-K9 methylation	BP	0.0402762198124613
1853	GO:0007062	0.00167021779949256	0.998970163037416	60	462	sister chromatid cohesion	BP	0.040443519214505
1066	GO:0005083	0.00167375126854727	0.999905858674059	4	7	NA	NA	0.040443519214505
2742	GO:0010053	0.00169619758628838	0.99926151213897	22	192	root epidermal cell differentiation	BP	0.0408523939837664
3765	GO:0017148	0.00172863082107992	0.999313337229043	18	192	negative regulation of translation	BP	0.0414983645813797
2269	GO:0009089	0.00178951200925051	0.999614926119158	8	49	lysine biosynthetic process via diaminopimelate	BP	0.0428208795999943
3520	GO:0016417	0.00191763861937892	0.99986595341664	4	9	S-acyltransferase activity	MF	0.0456552564997806
6467	GO:0070940	0.00192031170833537	0.999663935446061	7	24	dephosphorylation of RNA polymerase II C-terminal domain	BP	0.0456552564997806
2085	GO:0008481	0.00204316386349402	0.999836242995325	4	12	sphinganine kinase activity	MF	0.0481007541745514
5552	GO:0046834	0.00204316386349402	0.999836242995325	4	12	lipid phosphorylation	BP	0.0481007541745514
2151	GO:0008720	0.00205569898825511	0.999922667937274	3	6	D-lactate dehydrogenase activity	MF	0.0481007541745514
3856	GO:0019154	0.00205569898825511	0.999922667937274	3	6	glycolate dehydrogenase activity	MF	0.0481007541745514
6070	GO:0051596	0.00205569898825511	0.999922667937274	3	6	methylglyoxal catabolic process	BP	0.0481007541745514
2707	GO:0010013	0.00207030468191365	0.999765151705908	5	15	N-1-naphthylphthalamic acid binding	MF	0.0482896934323961
4007	GO:0019915	0.00213767618494886	0.998831858258777	37	373	lipid storage	BP	0.049704332426138
