## Supplementary File 2 for "Validation and characterisation of a wheat GENIE3 network using an independent RNA-Seq dataset": AS2_LOBgenie3_GOseq_enrichment.txt

category	over_represented_pvalue	under_represented_pvalue	numDEInCat	numInCat	term	ontology	over_rep_padj
2586	GO:0009827	1.68395676965369e-60	1	182	548	plant-type cell wall modification	BP	1.24511763548194e-56
2607	GO:0009860	2.07078440859089e-51	1	306	1450	pollen tube growth	BP	7.65568995856053e-48
1801	GO:0006950	1.94226445822008e-48	1	246	1184	response to stress	BP	4.78703446802642e-45
2364	GO:0009408	1.95976378320077e-43	1	273	1433	response to heat	BP	3.62262335324663e-40
1179	GO:0005576	1.36244533513546e-41	1	785	6188	extracellular region	CC	2.01478416159831e-38
2474	GO:0009644	9.935255687835e-33	1	181	908	response to high light intensity	BP	1.22435467593087e-29
4963	GO:0042542	1.44357031619645e-29	1	234	1334	response to hydrogen peroxide	BP	1.52482270256522e-26
4018	GO:0020037	8.28575259524568e-28	1	291	1825	heme binding	MF	7.65810683615582e-25
1566	GO:0006457	1.04552524430784e-26	1	220	1386	protein folding	BP	8.58957072934689e-24
5815	GO:0048610	3.67995059780531e-25	1	33	46	NA	NA	2.72095547201724e-22
4739	GO:0034976	7.3967005550046e-24	1	145	750	response to endoplasmic reticulum stress	BP	4.97192762760946e-21
1812	GO:0006979	5.58261419526031e-23	1	393	2970	response to oxidative stress	BP	3.43982077997956e-20
6005	GO:0051259	6.64563862928015e-22	1	31	66	protein complex oligomerization	BP	3.77983477114596e-19
3541	GO:0016491	1.01674956436232e-21	1	602	5056	oxidoreductase activity	MF	5.09983691949736e-19
2250	GO:0009055	1.03458958334407e-21	1	330	2465	electron transfer activity	MF	5.09983691949736e-19
2910	GO:0010286	1.26519774163056e-21	1	124	657	heat acclimation	BP	5.84679506351021e-19
6273	GO:0055114	2.23899965889236e-19	1	737	6788	oxidation-reduction process	BP	9.73833145755889e-17
1158	GO:0005506	1.40804524677478e-18	1	315	2333	iron ion binding	MF	5.78393697480705e-16
1263	GO:0005782	1.97218525668587e-18	1	28	59	peroxisomal matrix	CC	7.67491462522912e-16
854	GO:0004601	7.71339114317767e-17	1	162	1023	peroxidase activity	MF	2.85164070563278e-14
6986	GO:0098869	2.42625897884555e-16	1	45	137	cellular oxidant detoxification	BP	8.54274232837331e-14
4162	GO:0030599	2.81775339673948e-16	1	62	295	pectinesterase activity	MF	9.4702130070417e-14
1160	GO:0005509	4.27251136669865e-16	1	266	1991	calcium ion binding	MF	1.37351952371173e-13
5071	GO:0043086	2.16521215308689e-15	1	92	536	negative regulation of catalytic activity	BP	6.67065777496852e-13
1018	GO:0004857	3.95068667571186e-15	1	59	301	enzyme inhibitor activity	MF	1.16845509120854e-12
2390	GO:0009505	4.2748083531047e-15	1	430	3579	plant-type cell wall	CC	1.21568972934062e-12
1183	GO:0005618	5.14457544419046e-14	1	366	3103	cell wall	CC	1.40885151238312e-11
4997	GO:0042744	2.41236962587666e-13	1	100	556	hydrogen peroxide catabolic process	BP	6.37037893347573e-11
5848	GO:0048868	2.77069344322658e-13	1	69	326	pollen tube development	BP	6.95607657783546e-11
448	GO:0003779	2.82231941215937e-13	1	69	333	actin binding	MF	6.95607657783546e-11
1314	GO:0005886	6.20638255460841e-13	1	1341	13857	plasma membrane	CC	1.48032234221854e-10
5243	GO:0044347	1.23240805867456e-12	1	13	15	cell wall polysaccharide catabolic process	BP	2.84763287057492e-10
2450	GO:0009611	2.22708452272193e-12	1	415	3690	response to wounding	BP	4.99001907909271e-10
4053	GO:0030048	6.37813045735155e-12	1	52	224	actin filament-based movement	BP	1.38705578240169e-09
420	GO:0003680	3.15050376106245e-11	1	17	30	AT DNA binding	MF	6.65566423122736e-09
1339	GO:0005975	4.90675054924213e-11	1	241	1886	carbohydrate metabolic process	BP	1.00779204336379e-08
5950	GO:0050896	5.21680466841294e-11	1	46	294	response to stimulus	BP	1.04251496535798e-08
6808	GO:0080167	6.26550764767367e-11	1	262	2203	response to karrikin	BP	1.21913588281313e-08
6742	GO:0080092	9.16009495656123e-11	1	79	430	regulation of pollen tube growth	BP	1.73666005407215e-08
7132	GO:1901979	1.58071921495625e-10	0.999999999976831	27	77	regulation of inward rectifier potassium channel activity	BP	2.92195946884663e-08
2023	GO:0008289	2.06764814754383e-10	1	63	456	lipid binding	MF	3.72882692754612e-08
2565	GO:0009799	2.22900378220422e-10	1	9	9	specification of symmetry	BP	3.92410808705191e-08
5029	GO:0042826	2.52014868326479e-10	0.999999999987177	14	23	histone deacetylase binding	MF	4.33348357303718e-08
2481	GO:0009651	3.59422953679939e-10	1	498	4724	response to salt stress	BP	6.03993936252152e-08
7065	GO:1900425	6.11776794257178e-10	0.999999999932628	20	48	negative regulation of defense response to bacterium	BP	1.00521724816391e-07
449	GO:0003785	6.92588538413236e-10	0.999999999927944	19	45	actin monomer binding	MF	1.11326079413641e-07
5576	GO:0046910	9.9273386056645e-10	0.999999999788274	30	127	pectinesterase inhibitor activity	MF	1.56176046064433e-07
4877	GO:0040008	2.4865176323769e-09	1	118	854	regulation of growth	BP	3.83027320287392e-07
5961	GO:0051015	3.41518503709235e-09	0.999999998963712	43	190	actin filament binding	MF	5.15344452331854e-07
1264	GO:0005783	3.88477562669954e-09	1	503	4827	endoplasmic reticulum	CC	5.74480619676329e-07
4051	GO:0030041	4.07933266963455e-09	0.999999999558592	16	45	actin filament polymerization	BP	5.91423250181919e-07
1767	GO:0006869	5.2811731524322e-09	1	61	471	lipid transport	BP	7.50942197866994e-07
6622	GO:0071944	8.81396486883649e-09	0.999999997511063	36	162	cell periphery	CC	1.22963124981466e-06
2587	GO:0009828	9.38158305281168e-09	0.999999997659018	31	126	plant-type cell wall loosening	BP	1.28458194615721e-06
919	GO:0004698	9.76908797586624e-09	0.999999998152767	24	74	calcium-dependent protein kinase C activity	MF	1.31332066351918e-06
3415	GO:0016021	1.14670375331921e-08	1	1841	20668	integral component of membrane	CC	1.51405849143611e-06
2589	GO:0009831	1.31362260353197e-08	0.999999996857786	29	115	plant-type cell wall modification involved in multidimensional cell growth	BP	1.70402202289744e-06
5400	GO:0045824	1.44113309719622e-08	0.999999998406841	16	36	negative regulation of innate immune response	BP	1.83719622770153e-06
132	GO:0000302	1.54047529531299e-08	1	58	336	response to reactive oxygen species	BP	1.93055497178716e-06
5963	GO:0051017	3.74507491452632e-08	0.999999993292533	21	64	actin filament bundle assembly	BP	4.61518065300126e-06
5707	GO:0048046	3.9111214742635e-08	1	241	2171	apoplast	CC	4.7407921607712e-06
3069	GO:0010529	5.32782492625254e-08	0.999999994666766	14	30	negative regulation of transposition	BP	6.35386088785666e-06
4752	GO:0035067	5.50285976964625e-08	0.999999993699076	15	35	negative regulation of histone acetylation	BP	6.45843573599434e-06
3033	GO:0010466	6.03678016948348e-08	0.999999986130099	24	138	negative regulation of peptidase activity	BP	6.97436758955638e-06
5047	GO:0042989	6.58513753604725e-08	0.999999999547142	6	7	sequestering of actin monomers	BP	7.49084722177437e-06
5169	GO:0043621	7.15146068670036e-08	1	130	1006	protein self-association	MF	8.01180307840341e-06
7167	GO:1902456	8.7756818684662e-08	0.999999975052026	32	131	regulation of stomatal opening	BP	9.53214002760429e-06
1175	GO:0005545	8.89528890863803e-08	0.999999988105037	16	41	1-phosphatidylinositol binding	MF	9.53214002760429e-06
5729	GO:0048268	8.89528890863803e-08	0.999999988105037	16	41	clathrin coat assembly	BP	9.53214002760429e-06
1800	GO:0006949	9.273915599148e-08	0.99999997598594	28	119	syncytium formation	BP	9.79590456287147e-06
7357	GO:2000280	9.64665217032769e-08	0.99999997142715	35	213	regulation of root development	BP	1.00461050911835e-05
775	GO:0004459	1.05399161107311e-07	0.999999997848599	8	10	L-lactate dehydrogenase activity	MF	1.08239082948258e-05
2670	GO:0009954	1.18525404657492e-07	0.999999985380401	15	36	proximal/distal pattern formation	BP	1.20051622196917e-05
5538	GO:0046686	1.2018317964376e-07	1	318	2965	response to cadmium ion	BP	1.20085733822427e-05
5355	GO:0045471	2.10373574243679e-07	0.99999999822586	6	7	response to ethanol	BP	2.07400294394368e-05
6578	GO:0071555	2.68253167191295e-07	1	174	1430	cell wall organization	BP	2.58370908098566e-05
2661	GO:0009938	2.69063564019335e-07	0.999999963785697	15	38	negative regulation of gibberellic acid mediated signaling pathway	BP	2.58370908098566e-05
3663	GO:0016798	3.30212219953655e-07	1	115	842	hydrolase activity, acting on glycosyl bonds	MF	3.13024250556068e-05
5752	GO:0048441	3.9866769866695e-07	0.999999882189936	30	134	petal development	BP	3.73132780246004e-05
3400	GO:0015970	4.92819992610298e-07	1	6	6	guanosine tetraphosphate biosynthetic process	BP	4.50041095017835e-05
5821	GO:0048654	4.93012289646262e-07	1	6	6	anther morphogenesis	BP	4.50041095017835e-05
4136	GO:0030414	5.44453416380304e-07	0.999999856874821	24	154	peptidase inhibitor activity	MF	4.87499562222759e-05
398	GO:0002238	5.4723375256274e-07	0.999999856640503	25	110	response to molecule of fungal origin	BP	4.87499562222759e-05
2705	GO:0010011	7.23573504625383e-07	0.999999913080217	13	31	auxin binding	MF	6.369169634762e-05
5832	GO:0048768	7.66614827376956e-07	0.999999765792942	30	134	root hair cell tip growth	BP	6.66864709838261e-05
5365	GO:0045493	1.14626891268812e-06	0.99999968026154	26	106	xylan catabolic process	BP	9.80017083468876e-05
3786	GO:0018105	1.15578835896182e-06	0.999999560583619	43	227	peptidyl-serine phosphorylation	BP	9.80017083468876e-05
4050	GO:0030036	1.1663714274447e-06	0.999999593968713	35	175	actin cytoskeleton organization	BP	9.80017083468876e-05
5754	GO:0048443	1.25407199460972e-06	0.999999609855294	53	329	stamen development	BP	0.000104186610428587
6862	GO:0090332	1.29652649923639e-06	0.999999624008822	27	114	stomatal closure	BP	0.000106516854837266
1884	GO:0007164	1.55412623308919e-06	0.999999772559563	14	37	establishment of tissue polarity	BP	0.00012627702601606
2656	GO:0009931	1.89863225934182e-06	0.9999994362909	27	116	calcium-dependent protein serine/threonine kinase activity	MF	0.000152592249191015
6877	GO:0090406	2.53633486263244e-06	0.99999874798609	114	892	pollen tube	CC	0.000201652257788218
5537	GO:0046685	2.8926398420177e-06	0.999999019985195	31	159	response to arsenic-containing substance	BP	0.000226017102775513
3456	GO:0016126	2.90392544815712e-06	0.999998691183611	76	528	sterol biosynthetic process	BP	0.000226017102775513
3028	GO:0010449	3.14695750863098e-06	0.999999247151889	20	76	root meristem growth	BP	0.000242381289779349
2534	GO:0009739	3.66543982889818e-06	0.999998121812146	86	673	response to gibberellin	BP	0.000279404763864672
4230	GO:0031012	3.71265396861756e-06	0.999998548924685	38	249	extracellular matrix	CC	0.000280115953509778
6801	GO:0080159	3.84255144669888e-06	0.999999863182889	7	10	zygote elongation	BP	0.000286988135322137
3435	GO:0016068	3.88461201756871e-06	0.999998234891644	58	402	type I hypersensitivity	BP	0.000287228212579031
1173	GO:0005543	4.27908274182636e-06	0.999998194934222	48	287	phospholipid binding	MF	0.000313262750426377
2181	GO:0008812	4.32212049708931e-06	0.999999668580997	9	17	choline dehydrogenase activity	MF	0.000313311362308611
6443	GO:0070696	4.7572107837952e-06	0.999998728425769	22	87	transmembrane receptor protein serine/threonine kinase binding	MF	0.000341503073159046
4052	GO:0030042	5.73485025592644e-06	0.999999165869194	12	38	actin filament depolymerization	BP	0.000407725796080001
2230	GO:0008969	6.60521869701195e-06	0.999999315109556	9	32	NA	NA	0.000465133209959108
1024	GO:0004867	6.67077912594626e-06	0.999997617762695	30	237	serine-type endopeptidase inhibitor activity	MF	0.000465318309974025
2657	GO:0009932	7.2627583295916e-06	0.999996760502802	49	300	cell tip growth	BP	0.000501876963448601
4078	GO:0030133	7.35077684135868e-06	0.999998478613568	16	57	transport vesicle	CC	0.000503255962638945
4080	GO:0030136	7.47726060548201e-06	0.999997927602785	22	91	clathrin-coated vesicle	CC	0.000507218944192055
4067	GO:0030118	7.66662354946036e-06	0.999998766345046	13	38	clathrin coat	CC	0.000515336495679181
1312	GO:0005884	7.89289083393381e-06	0.999997781706043	22	99	actin filament	CC	0.000525766079514473
6973	GO:0098656	8.89200016111787e-06	0.99999538932007	73	502	anion transmembrane transport	BP	0.000587030796350942
6304	GO:0060776	9.37064208430501e-06	0.999999149203867	9	19	simple leaf morphogenesis	BP	0.000613155111250896
3677	GO:0016832	1.20306143221813e-05	0.999998179554918	12	33	aldehyde-lyase activity	MF	0.000780301423668495
2631	GO:0009897	1.25563179481331e-05	0.999997118409958	17	62	external side of plasma membrane	CC	0.000806874471129449
7174	GO:1902479	1.26585662227503e-05	0.999999226623541	7	14	positive regulation of defense response to bacterium, incompatible interaction	BP	0.000806874471129449
3458	GO:0016131	1.34024613355164e-05	0.999993327109899	59	400	brassinosteroid metabolic process	BP	0.000846989736024005
6662	GO:0080001	1.81327001570718e-05	0.999996781886297	13	40	mucilage extrusion from seed coat	BP	0.00113621343187618
6086	GO:0051707	1.93360333900037e-05	0.999988515710301	98	790	response to other organism	BP	0.00120143387298897
4961	GO:0042538	2.08235972114934e-05	0.999986581800017	134	1169	hyperosmotic salinity response	BP	0.00128308064818152
5831	GO:0048767	2.22680717680659e-05	0.999986305366756	112	909	root hair elongation	BP	0.00136074481531471
3630	GO:0016722	2.28386009160529e-05	0.999993379733058	21	88	oxidoreductase activity, oxidizing metal ions	MF	0.00138416897683029
3018	GO:0010430	2.31675588855549e-05	0.999998613700895	7	12	fatty acid omega-oxidation	BP	0.00139269049105523
2369	GO:0009414	2.50367832506376e-05	0.999980485766268	394	3988	response to water deprivation	BP	0.00149291915609044
1270	GO:0005789	2.56464034944547e-05	0.999981578245858	223	2056	endoplasmic reticulum membrane	CC	0.00151691419062877
3641	GO:0016757	2.58494979739282e-05	0.999981255296762	238	2155	transferase activity, transferring glycosyl groups	MF	0.00151691419062877
4275	GO:0031225	2.61725601639205e-05	0.999982598996436	148	1366	anchored component of membrane	CC	0.0015237788177325
1159	GO:0005507	2.71544379771993e-05	0.999982604147006	126	1156	copper ion binding	MF	0.00156828032534098
5539	GO:0046688	2.73611255029735e-05	0.999992129600098	20	95	response to copper ion	BP	0.00156828032534098
3505	GO:0016307	2.99097788588478e-05	0.999992588720484	17	64	phosphatidylinositol phosphate kinase activity	MF	0.00170117619140247
7211	GO:1903790	3.08279577898694e-05	0.99999950698771	5	6	guanine nucleotide transmembrane transport	BP	0.00174001465571217
5121	GO:0043335	3.26686412764507e-05	0.999998658695571	6	9	protein unfolding	BP	0.00182993889089452
4820	GO:0035619	3.48292110462623e-05	0.999992687324999	14	50	root hair tip	CC	0.00193629463515837
3511	GO:0016324	3.58393611748773e-05	0.999981983759608	54	356	apical plasma membrane	CC	0.00197758385467942
1375	GO:0006066	3.67964829172007e-05	0.999995797238714	9	21	alcohol metabolic process	BP	0.00201535699770209
7052	GO:1900111	3.79949882678122e-05	0.999992016504733	14	48	positive regulation of histone H3-K9 dimethylation	BP	0.00205575122353214
4386	GO:0031982	3.80900618912501e-05	0.999993239929912	12	38	vesicle	CC	0.00205575122353214
1972	GO:0008154	4.63426944835659e-05	0.999997318015365	6	12	actin polymerization or depolymerization	BP	0.00248302813776439
4891	GO:0042128	5.08397639748441e-05	0.999977571202585	38	226	nitrate assimilation	BP	0.00270438284050358
6791	GO:0080147	5.21482752062828e-05	0.999980820063209	27	140	root hair cell development	BP	0.00273594825652665
779	GO:0004470	5.21732085704974e-05	0.999992407121829	10	28	malic enzyme activity	MF	0.00273594825652665
3514	GO:0016363	5.31680476050414e-05	0.999988414038319	14	49	nuclear matrix	CC	0.00276848270416673
6792	GO:0080148	5.46008726528912e-05	0.999979628712459	27	163	negative regulation of response to water deprivation	BP	0.00282320875801033
5500	GO:0046488	5.66088726317323e-05	0.999985096459965	17	67	phosphatidylinositol metabolic process	BP	0.00290670836277103
2846	GO:0010208	5.70124697945394e-05	0.999969594677378	60	412	pollen wall assembly	BP	0.00290724277007465
58	GO:0000139	5.86728817751389e-05	0.999959771059206	155	1329	Golgi membrane	CC	0.00297141977976286
6647	GO:0072583	6.02583652929093e-05	0.999985762247651	15	55	clathrin-dependent endocytosis	BP	0.00303095478214811
3070	GO:0010540	6.16748907069106e-05	0.999977606316299	26	132	basipetal auxin transport	BP	0.00306100838334633
2491	GO:0009664	6.16838313657836e-05	0.999957894793686	150	1321	plant-type cell wall organization	BP	0.00306100838334633
3207	GO:0015200	6.39931939191678e-05	0.999998150086564	5	7	methylammonium transmembrane transporter activity	MF	0.00313354752210812
6636	GO:0072489	6.39931939191678e-05	0.999998150086564	5	7	methylammonium transmembrane transport	BP	0.00313354752210812
594	GO:0004058	6.908746553144e-05	0.999989586053141	10	28	aromatic-L-amino-acid decarboxylase activity	MF	0.00331709558532121
1002	GO:0004837	6.908746553144e-05	0.999989586053141	10	28	tyrosine decarboxylase activity	MF	0.00331709558532121
7118	GO:1901695	6.908746553144e-05	0.999989586053141	10	28	tyramine biosynthetic process	BP	0.00331709558532121
392	GO:0002213	7.18311758850873e-05	0.999971084795531	30	189	defense response to insect	BP	0.00341058439264224
1785	GO:0006897	7.21194031667621e-05	0.999967998501885	37	219	endocytosis	BP	0.00341058439264224
350	GO:0001666	7.24184135305425e-05	0.999960026052531	64	473	response to hypoxia	BP	0.00341058439264224
773	GO:0004457	7.35590899557003e-05	0.999997807163073	5	7	lactate dehydrogenase activity	MF	0.00344237918438258
5557	GO:0046854	7.76689086160134e-05	0.999971378245446	26	132	phosphatidylinositol phosphorylation	BP	0.00360854528701915
1025	GO:0004869	7.80859137034167e-05	0.999980894701166	14	95	cysteine-type endopeptidase inhibitor activity	MF	0.00360854528701915
2742	GO:0010053	7.89410759362409e-05	0.99996666336429	33	192	root epidermal cell differentiation	BP	0.003625405686165
7263	GO:1990055	8.06852655165566e-05	0.999987474150447	10	29	phenylacetaldehyde synthase activity	MF	0.0036826348964779
3430	GO:0016049	8.53618867443794e-05	0.999950968292598	71	569	cell growth	BP	0.00385789985122904
3642	GO:0016758	8.55687822019966e-05	0.999944271699016	116	967	transferase activity, transferring hexosyl groups	MF	0.00385789985122904
5118	GO:0043295	8.82606512620364e-05	0.999976450907423	16	75	glutathione binding	MF	0.00395514700261513
6294	GO:0060416	9.13026416776523e-05	0.999967087900579	24	145	response to growth hormone	BP	0.00406681766605157
2477	GO:0009647	9.23271951303076e-05	0.999976987755483	15	60	skotomorphogenesis	BP	0.00408782802870356
2674	GO:0009958	9.45175091417806e-05	0.999956689918071	38	253	positive gravitropism	BP	0.00415989561068051
2524	GO:0009723	9.75225517034355e-05	0.999931480296212	163	1505	response to ethylene	BP	0.00426675590115504
687	GO:0004316	0.000100920536660247	0.999998549754402	4	5	3-oxoacyl-[acyl-carrier-protein] reductase (NADPH) activity	MF	0.00438944969450509
5737	GO:0048316	0.00010458673184122	0.999930522520054	122	1053	seed development	BP	0.00452230582008178
2510	GO:0009696	0.00010735629091218	0.999946442189931	46	316	salicylic acid metabolic process	BP	0.00461507218025966
6133	GO:0051973	0.000108884689022766	0.999990146464547	7	15	positive regulation of telomerase activity	BP	0.00465371902100769
2466	GO:0009636	0.000111035350149572	0.999932705160843	83	677	response to toxic substance	BP	0.00471836424716054
6385	GO:0070290	0.000112284070184494	0.99997954499153	11	34	N-acylphosphatidylethanolamine-specific phospholipase D activity	MF	0.00474416237110942
364	GO:0001736	0.000116355422637923	0.999981079161181	10	29	establishment of planar polarity	BP	0.00488824997150455
7330	GO:2000033	0.000117069943123615	0.999985473067713	8	23	regulation of seed dormancy process	BP	0.0048904811268701
2901	GO:0010274	0.000120860558657186	0.999982518572689	9	26	hydrotropism	BP	0.00502046612759122
2585	GO:0009826	0.0001225424514811	0.999912825799017	170	1513	unidimensional cell growth	BP	0.00506189321928074
4930	GO:0042309	0.000126502418327637	0.999903098559227	271	2823	homoiothermy	BP	0.00516772862494225
5943	GO:0050825	0.000126502418327637	0.999903098559227	271	2823	ice binding	MF	0.00516772862494225
5362	GO:0045490	0.000131197424191613	0.999950770662613	25	136	pectin catabolic process	BP	0.00531718419897084
6876	GO:0090404	0.000131599230242313	0.999950787755806	25	130	pollen tube tip	CC	0.00531718419897084
2782	GO:0010105	0.000133010517426945	0.99995672748817	20	98	negative regulation of ethylene-activated signaling pathway	BP	0.00532349085862107
5825	GO:0048658	0.000133195267628469	0.999955243553953	21	104	anther wall tapetum development	BP	0.00532349085862107
3506	GO:0016308	0.000147796060467361	0.999961576612856	15	59	1-phosphatidylinositol-4-phosphate 5-kinase activity	MF	0.00585135744739667
5454	GO:0046202	0.000147985372283362	0.999985897596372	7	15	cyanide biosynthetic process	BP	0.00585135744739667
873	GO:0004630	0.000150634867191736	0.999971390345523	11	35	phospholipase D activity	MF	0.00592443727667922
5002	GO:0042761	0.000154871785909404	0.999947268906662	21	106	very long-chain fatty acid biosynthetic process	BP	0.00605884648155626
1808	GO:0006970	0.000164733178683865	0.999880606096735	181	1690	response to osmotic stress	BP	0.0064107217009921
5896	GO:0050403	0.000171308042916362	0.999915722136156	42	282	trans-zeatin O-beta-D-glucosyltransferase activity	MF	0.00659714411106031
5903	GO:0050502	0.000171308042916362	0.999915722136156	42	282	cis-zeatin O-beta-D-glucosyltransferase activity	MF	0.00659714411106031
4036	GO:0022900	0.000181300154305119	0.999897958183346	60	496	electron transport chain	BP	0.00690708884249456
3729	GO:0017022	0.000182053872763705	0.999972130360606	9	26	myosin binding	MF	0.00690708884249456
2457	GO:0009624	0.000182158821245123	0.999876046335359	128	1072	response to nematode	BP	0.00690708884249456
5525	GO:0046593	0.000183738468530244	0.999959632727731	12	47	mandelonitrile lyase activity	MF	0.00693143998118686
5135	GO:0043447	0.000187090349874684	0.99995881282248	12	47	alkane biosynthetic process	BP	0.00702206115214929
2328	GO:0009288	0.000203726527317899	0.999940309769125	16	90	bacterial-type flagellum	CC	0.00760784819691186
6760	GO:0080110	0.000215669919574891	0.999875853561352	64	474	sporopollenin biosynthetic process	BP	0.00800445619275652
2323	GO:0009269	0.000216512204294199	0.999901169547976	34	226	response to desiccation	BP	0.00800445619275652
5092	GO:0043169	0.000222274777319498	0.999861235850196	85	679	cation binding	MF	0.00813732624261028
6817	GO:0080178	0.000222307262781617	0.99998269011973	6	12	5-carbamoylmethyl uridine residue modification	BP	0.00813732624261028
5515	GO:0046527	0.000228372074810251	0.999883924010539	44	299	glucosyltransferase activity	MF	0.00831814345392609
1087	GO:0005199	0.000232618201794186	0.999885870659715	40	272	structural constituent of cell wall	MF	0.00843126952973635
2464	GO:0009631	0.000237639462226479	0.999878083465694	44	365	cold acclimation	BP	0.00851794225986925
2561	GO:0009789	0.000238902069886536	0.999849665518334	87	693	positive regulation of abscisic acid-activated signaling pathway	BP	0.00851794225986925
4152	GO:0030544	0.000238984741349484	0.99998112962936	6	12	Hsp70 protein binding	MF	0.00851794225986925
2499	GO:0009682	0.000239617526379876	0.999858189907998	69	536	induced systemic resistance	BP	0.00851794225986925
7075	GO:1901002	0.000250080900055352	0.999934126899977	14	62	positive regulation of response to salt stress	BP	0.00884735968903957
4459	GO:0032509	0.000255996998894344	0.999979515431864	6	12	endosome transport via multivesicular body sorting pathway	BP	0.00901353242773704
4228	GO:0031000	0.000274832596676819	0.999969154060693	7	17	response to caffeine	BP	0.00953290004011234
4432	GO:0032355	0.000274832596676819	0.999969154060693	7	17	response to estradiol	BP	0.00953290004011234
7041	GO:1900039	0.000274832596676819	0.999969154060693	7	17	positive regulation of cellular response to hypoxia	BP	0.00953290004011234
5751	GO:0048440	0.000275904869973498	0.99987089598994	35	227	carpel development	BP	0.00953290004011234
6699	GO:0080043	0.000286420401992073	0.999821265302859	82	656	quercetin 3-O-glucosyltransferase activity	MF	0.00980459468671013
6700	GO:0080044	0.000286420401992073	0.999821265302859	82	656	quercetin 7-O-glucosyltransferase activity	MF	0.00980459468671013
2528	GO:0009733	0.000292597371716542	0.999776049760613	239	2423	response to auxin	BP	0.00996988463812032
3618	GO:0016705	0.000299968064807281	0.99979105102619	134	1166	oxidoreductase activity, acting on paired donors, with incorporation or reduction of molecular oxygen	MF	0.0101741461980965
3615	GO:0016688	0.000301957695833003	0.999949402589994	9	28	L-ascorbate peroxidase activity	MF	0.0101948639405901
5534	GO:0046658	0.000306928305433252	0.999815884961405	69	613	anchored component of plasma membrane	CC	0.0103155813198794
2918	GO:0010294	0.000318425550130346	0.999807982062947	71	551	abscisic acid glucosyltransferase activity	MF	0.0106535679532298
2574	GO:0009813	0.000355737237274427	0.999744403595226	155	1407	flavonoid biosynthetic process	BP	0.0118482933892212
5758	GO:0048448	0.000358059934297536	0.999976006549803	5	11	stamen morphogenesis	BP	0.0118721755793542
2814	GO:0010167	0.000368324165598982	0.999744402670004	127	1153	response to nitrate	BP	0.0121579860733878
2605	GO:0009856	0.000411319504184305	0.999930802226951	8	42	pollination	BP	0.0134589350149011
2255	GO:0009061	0.000411376699130057	0.999897037405223	12	64	anaerobic respiration	BP	0.0134589350149011
821	GO:0004553	0.000417698375755009	0.999711633927285	122	1053	hydrolase activity, hydrolyzing O-glycosyl compounds	MF	0.0135817999635503
892	GO:0004650	0.000418805841451105	0.999841291074241	22	116	polygalacturonase activity	MF	0.0135817999635503
2544	GO:0009751	0.00043497397292461	0.999663625276734	245	2372	response to salicylic acid	BP	0.0140445308113736
2729	GO:0010037	0.000445974990777963	0.9998753261996	14	62	response to carbon dioxide	BP	0.014337126442662
698	GO:0004332	0.000449917660620835	0.999930582469507	8	24	fructose-bisphosphate aldolase activity	MF	0.0143976368620216
3983	GO:0019825	0.000451751657017717	0.999701387058723	98	807	oxygen binding	MF	0.0143976368620216
3131	GO:0012501	0.000462795863356031	0.999790730800527	30	201	programmed cell death	BP	0.0146863202302768
3142	GO:0015020	0.000468326785062607	0.99975100899359	45	320	glucuronosyltransferase activity	MF	0.0147755108096263
4190	GO:0030742	0.000469603061977573	0.999902983669014	10	38	GTP-dependent protein binding	MF	0.0147755108096263
3079	GO:0010584	0.000475047880136372	0.999659271046062	147	1320	pollen exine formation	BP	0.0148240330458708
2666	GO:0009943	0.000477969124288757	0.999891810532315	11	42	adaxial/abaxial axis specification	BP	0.0148240330458708
4579	GO:0033609	0.000479164714358011	0.99984662163505	16	101	oxalate metabolic process	BP	0.0148240330458708
5521	GO:0046564	0.000479164714358011	0.99984662163505	16	101	oxalate decarboxylase activity	MF	0.0148240330458708
3274	GO:0015627	0.000494112806601916	1	3	3	type II protein secretion system complex	CC	0.0151596269378198
3275	GO:0015628	0.000494112806601916	1	3	3	protein secretion by the type II secretion system	BP	0.0151596269378198
7340	GO:2000069	0.000514537857023378	0.999967331358724	5	9	regulation of post-embryonic root development	BP	0.0156563494438052
2916	GO:0010292	0.000514537857025245	0.999967331358723	5	9	GTP:GDP antiporter activity	MF	0.0156563494438052
2743	GO:0010054	0.000521904334521193	0.999820757180149	18	96	trichoblast differentiation	BP	0.0158154124977447
2572	GO:0009809	0.000536850062178392	0.999637658592038	105	894	lignin biosynthetic process	BP	0.0162019157540695
6587	GO:0071588	0.000556422358695496	0.999926530590045	7	19	hydrogen peroxide mediated signaling pathway	BP	0.0167243370739614
3538	GO:0016482	0.000561234734374653	0.99991139251237	8	23	cytosolic transport	BP	0.0168006867448024
6201	GO:0052696	0.000568203902839202	0.999642132481584	77	622	flavonoid glucuronidation	BP	0.0169407244257785
3414	GO:0016020	0.000590233924993476	0.999475730642981	1224	13884	membrane	CC	0.0175227549522456
2837	GO:0010199	0.000592465341907141	0.999849366314241	12	51	organ boundary specification between lateral organs and the meristem	BP	0.0175227549522456
1814	GO:0006983	0.000602948780754249	1	3	3	ER overload response	BP	0.0177617660752865
5982	GO:0051131	0.000632101268738036	0.999880410865885	9	30	chaperone-mediated protein complex assembly	BP	0.0185466538930517
1132	GO:0005363	0.000651638117750513	1	3	3	maltose transmembrane transporter activity	MF	0.0189593573137372
3324	GO:0015768	0.000651638117750513	1	3	3	maltose transport	BP	0.0189593573137372
1829	GO:0007015	0.000653859360968755	0.999747711586735	21	124	actin filament organization	BP	0.0189593573137372
4013	GO:0019953	0.000662403569241368	0.999628211905484	50	379	sexual reproduction	BP	0.019099244653186
4221	GO:0030968	0.000669652084308476	0.999572168850209	79	688	endoplasmic reticulum unfolded protein response	BP	0.019099244653186
1163	GO:0005516	0.000673655255298881	0.999495589755853	181	1750	calmodulin binding	MF	0.019099244653186
4876	GO:0040007	0.000675994841944004	0.999565997741799	81	669	growth	BP	0.019099244653186
6519	GO:0071277	0.000676223604344686	0.99992679357165	6	15	cellular response to calcium ion	BP	0.019099244653186
1733	GO:0006807	0.000677553618916001	0.999651428054887	39	266	nitrogen compound metabolic process	BP	0.019099244653186
700	GO:0004334	0.000693383090825974	1	3	3	fumarylacetoacetase activity	MF	0.019099244653186
1012	GO:0004851	0.000701430035210702	1	3	3	uroporphyrin-III C-methyltransferase activity	MF	0.019099244653186
5077	GO:0043115	0.000701430035210702	1	3	3	precorrin-2 dehydrogenase activity	MF	0.019099244653186
4033	GO:0022883	0.000701949744564872	1	3	3	zinc efflux transmembrane transporter activity	MF	0.019099244653186
4849	GO:0036192	0.000702477526144748	1	3	3	3-hydroxyindolin-2-one monooxygenase activity	MF	0.019099244653186
5435	GO:0046040	0.000702588195767665	1	3	3	IMP metabolic process	BP	0.019099244653186
3132	GO:0012502	0.000702595962356856	1	3	3	induction of programmed cell death	BP	0.019099244653186
3764	GO:0017145	0.000702595962356856	1	3	3	stem cell division	BP	0.019099244653186
4019	GO:0022414	0.000702595962356856	1	3	3	reproductive process	BP	0.019099244653186
4832	GO:0035884	0.000702595962356856	1	3	3	arabinan biosynthetic process	BP	0.019099244653186
5403	GO:0045848	0.000702595962356856	1	3	3	positive regulation of nitrogen utilization	BP	0.019099244653186
2598	GO:0009846	0.000752480564663632	0.999461690611772	135	1195	pollen germination	BP	0.0203350224414506
5863	GO:0050162	0.000754716911462023	0.999747221217162	16	104	oxalate oxidase activity	MF	0.0203350224414506
2535	GO:0009740	0.000758897686870045	0.999564999640502	52	427	gibberellic acid mediated signaling pathway	BP	0.0203350224414506
2053	GO:0008395	0.000760237904859713	0.999872585207127	8	24	steroid hydroxylase activity	MF	0.0203350224414506
2956	GO:0010338	0.000761807034931271	0.999570284157364	50	362	leaf formation	BP	0.0203350224414506
3359	GO:0015840	0.000793119269927284	0.999911383993791	6	15	urea transport	BP	0.0210946902224545
4920	GO:0042284	0.000799206941335522	0.999939268022536	5	10	sphingolipid delta-4 desaturase activity	MF	0.0211804162158955
5314	GO:0045176	0.000808404808694794	0.999969172042217	4	6	apical protein localization	BP	0.0213476612696047
6793	GO:0080149	0.000820253260475594	0.999977703106967	3	6	sucrose induced translational repression	BP	0.0215834612382795
4334	GO:0031514	0.000824726120125673	0.999924312336453	5	15	motile cilium	CC	0.0216052121770857
5341	GO:0045330	0.000826923863418348	0.999704900433743	18	93	aspartyl esterase activity	MF	0.0216052121770857
2545	GO:0009753	0.000884886194832004	0.999307405928044	240	2380	response to jasmonic acid	BP	0.0230381990302389
1035	GO:0004938	0.000891896928992408	0.999865117885724	7	23	alpha2-adrenergic receptor activity	MF	0.0231175848850763
1327	GO:0005950	0.000899705176613643	0.999929734165448	5	10	anthranilate synthase complex	CC	0.0231175848850763
5678	GO:0047807	0.000900441499445764	0.999542597925354	36	249	cytokinin 7-beta-glucosyltransferase activity	MF	0.0231175848850763
6718	GO:0080062	0.000900441499445764	0.999542597925354	36	249	cytokinin 9-beta-glucosyltransferase activity	MF	0.0231175848850763
635	GO:0004130	0.000908008027976083	0.999895777978046	6	15	cytochrome-c peroxidase activity	MF	0.0232311811725092
3817	GO:0018468	0.000917205181371784	0.999865652076325	7	20	alcohol dehydrogenase (acceptor) activity	MF	0.023385569348493
4812	GO:0035556	0.000926023234601271	0.999287435580793	209	2025	intracellular signal transduction	BP	0.0235292639059856
1368	GO:0006032	0.000942199733932384	0.999644933199208	19	114	chitin catabolic process	BP	0.0238583042215618
3704	GO:0016901	0.000953590834183315	0.999924515065388	5	10	oxidoreductase activity, acting on the CH-OH group of donors, quinone or similar compound as acceptor	MF	0.0239618466317643
2828	GO:0010187	0.000954994040605103	0.999632203006344	20	108	negative regulation of seed germination	BP	0.0239618466317643
5715	GO:0048209	0.000956010921878615	0.999919904570377	5	11	regulation of vesicle targeting, to, from or within Golgi	BP	0.0239618466317643
484	GO:0003872	0.000981869612253677	0.999666862511758	16	88	6-phosphofructokinase activity	MF	0.0245268375439314
3742	GO:0017076	0.0010023988976114	0.9998826461531	6	15	purine nucleotide binding	MF	0.0249553449459214
5686	GO:0047893	0.00101747458174696	0.999364619580305	68	544	flavonol 3-O-glucosyltransferase activity	MF	0.0252456612665672
6388	GO:0070301	0.00102487943462106	0.999444950592159	42	307	cellular response to hydrogen peroxide	BP	0.0253443429417662
5566	GO:0046872	0.00104599854008799	0.999084943784608	821	9321	metal ion binding	MF	0.0256673874865455
1075	GO:0005096	0.00104808785210999	0.999475620167825	34	222	GTPase activator activity	MF	0.0256673874865455
450	GO:0003796	0.00104835691384051	0.99994827700278	4	7	lysozyme activity	MF	0.0256673874865455
1732	GO:0006805	0.00109828608430498	0.999435332731087	36	251	xenobiotic metabolic process	BP	0.0268010802222806
1989	GO:0008194	0.00110358897492191	0.999276464549838	82	684	UDP-glycosyltransferase activity	MF	0.0268418976334624
5941	GO:0050801	0.00112680977945699	0.999919917449695	4	14	ion homeostasis	BP	0.0273168246206721
2065	GO:0008429	0.00115144618768239	0.999778878765175	8	34	phosphatidylethanolamine binding	MF	0.0278228533062861
376	GO:0002020	0.00115881314534884	0.999681760103976	12	50	protease binding	MF	0.0278338697444767
1376	GO:0006069	0.00117072403171927	0.999818428129596	7	21	ethanol oxidation	BP	0.0278338697444767
5461	GO:0046292	0.00117072403171927	0.999818428129596	7	21	formaldehyde metabolic process	BP	0.0278338697444767
6127	GO:0051903	0.00117072403171927	0.999818428129596	7	21	S-(hydroxymethyl)glutathione dehydrogenase activity	MF	0.0278338697444767
6668	GO:0080007	0.00117072403171927	0.999818428129596	7	21	S-nitrosoglutathione reductase activity	MF	0.0278338697444767
765	GO:0004439	0.00118160458284582	0.999611880488201	15	74	phosphatidylinositol-4,5-bisphosphate 5-phosphatase activity	MF	0.0279067986333114
3898	GO:0019320	0.00118637176637888	0.99985632492288	6	15	hexose catabolic process	BP	0.0279067986333114
2368	GO:0009413	0.0011970154960598	0.999748077479129	9	32	response to flooding	BP	0.0279067986333114
5618	GO:0047251	0.00120021124768637	0.999366883459443	38	272	thiohydroximate beta-D-glucosyltransferase activity	MF	0.0279067986333114
6177	GO:0052638	0.00120021124768637	0.999366883459443	38	272	indole-3-butyrate beta-glucosyltransferase activity	MF	0.0279067986333114
6178	GO:0052639	0.00120021124768637	0.999366883459443	38	272	salicylic acid glucosyltransferase (ester-forming) activity	MF	0.0279067986333114
6180	GO:0052641	0.00120021124768637	0.999366883459443	38	272	benzoic acid glucosyltransferase activity	MF	0.0279067986333114
4769	GO:0035251	0.00121013290128748	0.999230325372967	71	578	UDP-glucosyltransferase activity	MF	0.0280492873734158
3531	GO:0016461	0.00121845377572488	0.999805277599674	7	23	unconventional myosin complex	CC	0.028153897555343
4906	GO:0042178	0.00123479839633398	0.999367254638233	35	244	xenobiotic catabolic process	BP	0.0284426770794189
2801	GO:0010150	0.00124320021115201	0.999121153911232	116	1045	leaf senescence	BP	0.0285472744138445
834	GO:0004568	0.0012869434609976	0.999500085809319	19	119	chitinase activity	MF	0.0294602475251277
6814	GO:0080173	0.00132412720564491	0.99993026307221	4	7	male-female gamete recognition during double fertilization forming a zygote and endosperm	BP	0.030217890612773
3512	GO:0016328	0.00137708468065606	0.999638804370985	11	46	lateral plasma membrane	CC	0.0313089863522312
5458	GO:0046256	0.00138427218788158	0.999917752907364	4	8	2,4,6-trinitrotoluene catabolic process	BP	0.0313089863522312
6179	GO:0052640	0.00138464140345951	0.999263310671022	38	274	salicylic acid glucosyltransferase (glucoside-forming) activity	MF	0.0313089863522312
1141	GO:0005451	0.00140145189298602	0.999698049415848	9	32	monovalent cation:proton antiporter activity	MF	0.0314594239791636
1176	GO:0005546	0.00140405868449067	0.999735136271034	8	26	phosphatidylinositol-4,5-bisphosphate binding	MF	0.0314594239791636
1675	GO:0006643	0.00140405868449067	0.999735136271034	8	26	membrane lipid metabolic process	BP	0.0314594239791636
2194	GO:0008843	0.00147937244884917	0.999757836270544	7	22	endochitinase activity	MF	0.0329254094634788
6552	GO:0071456	0.00148497782734723	0.999199454059961	39	283	cellular response to hypoxia	BP	0.0329254094634788
6559	GO:0071475	0.00148726810834746	0.999205291594374	38	275	cellular hyperosmotic salinity response	BP	0.0329254094634788
3829	GO:0018874	0.00148729872339761	0.999205274281061	38	275	benzoate metabolic process	BP	0.0329254094634788
612	GO:0004089	0.0014991257430918	0.999541088910621	13	64	carbonate dehydratase activity	MF	0.0330881664012561
5559	GO:0046856	0.00157031132286649	0.999469355801979	15	73	phosphatidylinositol dephosphorylation	BP	0.0345561961942704
5983	GO:0051156	0.00162418727486434	0.999732839826775	7	21	glucose 6-phosphate metabolic process	BP	0.0356357291108218
5789	GO:0048527	0.00172059771568158	0.998891545348279	70	612	lateral root development	BP	0.037639347661981
2448	GO:0009607	0.00173358012482216	0.999328437594749	18	112	response to biotic stimulus	BP	0.0378114791826993
5489	GO:0046470	0.00179409754373817	0.999596585890514	9	33	phosphatidylcholine metabolic process	BP	0.0388480221103702
5021	GO:0042807	0.00179553518353601	0.999637109715065	8	30	central vacuole	CC	0.0388480221103702
2054	GO:0008398	0.00179686550740419	0.99964150151846	8	28	sterol 14-demethylase activity	MF	0.0388480221103702
6682	GO:0080024	0.00184074310195049	0.998994580715767	39	288	indolebutyric acid metabolic process	BP	0.0396806253522505
634	GO:0004129	0.0018601766401654	0.999508541793898	10	63	cytochrome-c oxidase activity	MF	0.0399268493565116
4116	GO:0030286	0.00186296497538497	0.99978668143735	5	17	dynein complex	CC	0.0399268493565116
1238	GO:0005746	0.00187368301799915	0.999715834677301	6	25	mitochondrial respiratory chain	CC	0.04002425174371
5904	GO:0050505	0.00187833586084222	0.999021772911995	34	241	hydroquinone glucosyltransferase activity	MF	0.04002425174371
4115	GO:0030276	0.0019228451932177	0.999231803348491	19	106	clathrin binding	MF	0.0408549349386542
704	GO:0004338	0.00194629257308166	0.999198118039927	20	117	glucan exo-1,3-beta-glucosidase activity	MF	0.0412346340554895
5972	GO:0051082	0.00197294040451796	0.998789193791336	56	503	unfolded protein binding	MF	0.0416797752885879
6702	GO:0080046	0.00197967108627084	0.998736903211986	66	541	quercetin 4'-O-glucosyltransferase activity	MF	0.0417028148486798
6701	GO:0080045	0.00201820548356869	0.99872593671683	63	512	quercetin 3'-O-glucosyltransferase activity	MF	0.0423937822315536
6094	GO:0051739	0.0020460299270662	0.999955509058452	3	4	NA	NA	0.0428189016264828
1303	GO:0005856	0.00205002585552812	0.998608695808527	86	762	cytoskeleton	CC	0.0428189016264828
2775	GO:0010098	0.00210655804830422	0.999461625806453	10	40	suspensor development	BP	0.0437814336972999
18	GO:0000038	0.00210795109497414	0.998958609312237	29	202	very long-chain fatty acid metabolic process	BP	0.0437814336972999
3965	GO:0019752	0.00213735249936963	0.999134975920663	19	111	carboxylic acid metabolic process	BP	0.0442677433622943
7035	GO:1900000	0.0021732744353104	0.998857225857685	34	243	regulation of anthocyanin catabolic process	BP	0.0448860088678355
1970	GO:0008152	0.0022124703309669	0.998043595739287	856	9384	metabolic process	BP	0.0455369134294209
2496	GO:0009677	0.00221710695626069	0.99995036123152	3	4	double fertilization forming two zygotes	BP	0.0455369134294209
309	GO:0001046	0.00229374399993533	0.999013580444213	21	132	core promoter sequence-specific DNA binding	MF	0.0469804518989524
2710	GO:0010016	0.0023140285335782	0.998667643747698	44	341	shoot system morphogenesis	BP	0.0472396219261085
4560	GO:0033506	0.00231917537992661	0.999583727924507	7	23	glucosinolate biosynthetic process from homomethionine	BP	0.0472396219261085
5491	GO:0046473	0.00237871400946024	0.999502900817815	8	28	phosphatidic acid metabolic process	BP	0.0483192620493105
343	GO:0001539	0.00238764777815388	0.999070175090327	17	116	cilium or flagellum-dependent cell motility	BP	0.0483678566347118
6945	GO:0097249	0.00242236872505159	0.999903334473248	3	6	mitochondrial respiratory chain supercomplex	CC	0.0489371430410695
3939	GO:0019538	0.00243101481452531	0.999099096222125	16	85	protein metabolic process	BP	0.0489779932931884
723	GO:0004364	0.00244129605970017	0.998672277078943	36	309	glutathione transferase activity	MF	0.0490514757212584
2180	GO:0008810	0.00245020432817332	0.998796288680511	28	185	cellulase activity	MF	0.0490970482452942
2517	GO:0009704	0.00248537765931438	0.9988066161844	26	195	de-etiolation	BP	0.0496672497647853
4575	GO:0033587	0.0024930338031592	0.999727293824695	5	12	shikimate biosynthetic process	BP	0.049685962103933
