## Supplementary File 2 for "Validation and characterisation of a wheat GENIE3 network using an independent RNA-Seq dataset": BBR_BPCgenie3_GOseq_enrichment.txt

category	over_represented_pvalue	under_represented_pvalue	numDEInCat	numInCat	term	ontology	over_rep_padj
241	GO:0000786	1.05099495216841e-12	1	15	466	nucleosome	CC	6.90915197432103e-09
418	GO:0003677	1.868853658188e-12	1	67	9431	DNA binding	MF	6.90915197432103e-09
2019	GO:0008283	4.25022046054914e-11	1	17	704	cell proliferation	BP	8.94699779048685e-08
1494	GO:0006334	4.84013945928421e-11	1	13	409	nucleosome assembly	BP	8.94699779048685e-08
1225	GO:0005721	4.36872874202187e-09	0.999999999886019	7	97	pericentric heterochromatin	CC	6.07248457406897e-06
6452	GO:0070828	5.25270981595629e-09	0.999999999859078	7	99	heterochromatin organization	BP	6.07248457406897e-06
246	GO:0000792	5.74890343771744e-09	0.999999999843643	7	100	heterochromatin	CC	6.07248457406897e-06
1220	GO:0005694	7.04063226562792e-09	1	13	559	chromosome	CC	6.29228610851916e-06
244	GO:0000790	7.65899039446476e-09	0.999999999693629	8	153	nuclear chromatin	CC	6.29228610851916e-06
6091	GO:0051726	2.66825522211403e-08	1	12	475	regulation of cell cycle	BP	1.97290791123111e-05
5940	GO:0050793	2.94943689543421e-08	1	3	3	regulation of developmental process	BP	1.98255785498551e-05
1227	GO:0005730	4.94525979642064e-08	0.999999988877835	23	2107	nucleolus	CC	3.04710424456118e-05
6927	GO:0090706	5.84133378789311e-07	0.999999998656469	3	6	specification of plant organ position	BP	0.000332237092520628
5598	GO:0046982	1.23677740075063e-06	0.999999752109512	16	1292	protein heterodimerization activity	MF	0.000653195150082153
1466	GO:0006275	1.48821383462659e-06	0.999999864328389	9	345	regulation of DNA replication	BP	0.000733590206215267
2807	GO:0010159	2.43886654758038e-06	0.999999988781744	3	9	specification of animal organ position	BP	0.00112706120330058
1498	GO:0006342	2.83724049915267e-06	0.999999597425917	11	619	chromatin silencing	BP	0.00123403272063146
1455	GO:0006261	4.50102425509413e-06	0.99999949160916	9	399	DNA-dependent DNA replication	BP	0.00184892074123144
3029	GO:0010450	1.21998216492224e-05	0.999999890319876	3	15	inflorescence meristem growth	BP	0.00474765690917632
421	GO:0003682	2.61282735243131e-05	0.99999363582821	15	1425	chromatin binding	MF	0.00964584131533871
4332	GO:0031508	2.87000958800989e-05	0.999999970505631	2	3	pericentric heterochromatin assembly	BP	0.00964584131533871
6859	GO:0090309	2.87000958800989e-05	0.999999970505631	2	3	positive regulation of methylation-dependent chromatin silencing	BP	0.00964584131533871
1928	GO:0008021	3.76382661016373e-05	0.999999481173383	3	21	synaptic vesicle	CC	0.0120998843285003
1493	GO:0006333	8.80026119930901e-05	0.99999391190824	5	159	chromatin assembly or disassembly	BP	0.0271121380448712
1462	GO:0006270	0.000122992462131734	0.999987495315677	6	246	DNA replication initiation	BP	0.0363762506000818
4713	GO:0034644	0.000142613647325341	0.999999414206488	2	6	cellular response to UV	BP	0.0390550114193916
5390	GO:0045740	0.000142613647325341	0.999999414206488	2	6	positive regulation of DNA replication	BP	0.0390550114193916
5311	GO:0045165	0.000172397953515059	0.99999584045444	3	35	cell fate commitment	BP	0.0455253738675123
