## Supplementary File 2 for "Validation and characterisation of a wheat GENIE3 network using an independent RNA-Seq dataset": BES1genie3_GOseq_enrichment.txt

category	over_represented_pvalue	under_represented_pvalue	numDEInCat	numInCat	term	ontology	over_rep_padj
2586	GO:0009827	1.57798985704561e-60	1	120	548	plant-type cell wall modification	BP	1.16676570029952e-56
2607	GO:0009860	1.24666630382784e-58	1	193	1450	pollen tube growth	BP	4.60892532525153e-55
5328	GO:0045271	3.2639483348985e-40	1	40	119	respiratory chain complex I	CC	8.0445446627465e-37
1239	GO:0005747	1.16921109345855e-33	1	43	185	mitochondrial respiratory chain complex I	CC	2.16128670625813e-30
5815	GO:0048610	3.42379209215386e-24	1	25	46	NA	NA	4.65127469915276e-21
5848	GO:0048868	3.77436410534441e-24	1	56	326	pollen tube development	BP	4.65127469915276e-21
448	GO:0003779	1.14714438373145e-18	1	51	333	actin binding	MF	1.21171222475862e-15
6742	GO:0080092	4.76626865186044e-17	1	58	430	regulation of pollen tube growth	BP	4.40522380148201e-14
4381	GO:0031966	1.10119355567176e-15	1	35	242	mitochondrial membrane	CC	9.04691683404109e-13
6877	GO:0090406	1.37015308635823e-15	1	80	892	pollen tube	CC	1.01309119205328e-12
2602	GO:0009853	5.68701114335171e-15	1	51	591	photorespiration	BP	3.82270549035841e-12
1018	GO:0004857	1.15090048412966e-14	1	31	301	enzyme inhibitor activity	MF	7.09146514971225e-12
4162	GO:0030599	1.21107121043039e-13	1	31	295	pectinesterase activity	MF	6.88820040763252e-11
4053	GO:0030048	7.8610408890329e-13	1	34	224	actin filament-based movement	BP	4.15175259525066e-10
6622	GO:0071944	2.09175707350225e-12	1	26	162	cell periphery	CC	1.03109678676504e-09
3511	GO:0016324	4.84409496828333e-12	1	44	356	apical plasma membrane	CC	2.23857738721794e-09
1173	GO:0005543	1.27862048154836e-11	1	38	287	phospholipid binding	MF	5.56124696504035e-09
3786	GO:0018105	1.41843465636244e-11	1	33	227	peptidyl-serine phosphorylation	BP	5.82661436063547e-09
5576	GO:0046910	2.09597158629165e-11	1	19	127	pectinesterase inhibitor activity	MF	8.15663889949499e-09
5961	GO:0051015	3.51622595233395e-11	1	30	190	actin filament binding	MF	1.29994873457786e-08
2657	GO:0009932	1.21164314438159e-10	1	36	300	cell tip growth	BP	4.26613781407497e-08
5071	GO:0043086	1.59479979143152e-10	1	41	536	negative regulation of catalytic activity	BP	5.20035435242903e-08
2742	GO:0010053	1.61763795112074e-10	0.999999999972865	28	192	root epidermal cell differentiation	BP	5.20035435242903e-08
1584	GO:0006487	1.19056048711117e-09	1	40	365	protein N-linked glycosylation	BP	3.66791843404165e-07
5832	GO:0048768	2.31092960919447e-09	0.999999999585064	23	134	root hair cell tip growth	BP	6.83480541215356e-07
3400	GO:0015970	2.58314204262392e-09	1	6	6	guanosine tetraphosphate biosynthetic process	BP	7.34605856275433e-07
7174	GO:1902479	2.9494987157607e-09	0.999999999950366	7	14	positive regulation of defense response to bacterium, incompatible interaction	BP	8.07725685345728e-07
7132	GO:1901979	3.3458425761282e-09	0.999999999575356	17	77	regulation of inward rectifier potassium channel activity	BP	8.83541428853282e-07
4050	GO:0030036	3.95790977737376e-09	0.999999999178024	25	175	actin cytoskeleton organization	BP	1.00913051358281e-06
2656	GO:0009931	6.64125820037056e-09	0.999999998886446	20	116	calcium-dependent protein serine/threonine kinase activity	MF	1.636848771118e-06
6775	GO:0080129	1.06892759247839e-08	0.999999997439648	37	498	proteasome core complex assembly	BP	2.54956471573716e-06
1245	GO:0005758	1.85577392322539e-08	0.999999998035381	13	92	mitochondrial intermembrane space	CC	4.16230748095282e-06
4890	GO:0042127	1.85767036612717e-08	0.99999999532481	40	414	regulation of cell proliferation	BP	4.16230748095282e-06
449	GO:0003785	4.15167877383853e-08	0.999999996143336	12	45	actin monomer binding	MF	9.0286802511065e-06
5963	GO:0051017	6.84727346107609e-08	0.999999991429206	14	64	actin filament bundle assembly	BP	1.44653542774847e-05
5946	GO:0050829	7.73266386037571e-08	0.999999989082032	15	81	defense response to Gram-negative bacterium	BP	1.58820323843383e-05
1339	GO:0005975	1.43891764707914e-07	1	106	1886	carbohydrate metabolic process	BP	2.87550191419005e-05
5315	GO:0045177	1.86125978784573e-07	0.999999945165008	30	274	apical part of cell	CC	3.62161970298193e-05
2561	GO:0009789	2.33778043981761e-07	1	52	693	positive regulation of abscisic acid-activated signaling pathway	BP	4.43219194154138e-05
5362	GO:0045490	2.45899074160094e-07	0.999999952133303	18	136	pectin catabolic process	BP	4.54544438584933e-05
1186	GO:0005634	3.41392559943346e-07	0.9999998468099	938	27079	nucleus	CC	6.15672338590513e-05
5341	GO:0045330	4.02332885196831e-07	0.999999934240613	15	93	aspartyl esterase activity	MF	7.08297465034612e-05
925	GO:0004713	4.18920960500771e-07	1	158	2896	protein tyrosine kinase activity	MF	7.20349205102954e-05
3466	GO:0016161	5.68678402804247e-07	0.99999994805927	10	37	beta-amylase activity	MF	9.40439944860745e-05
1406	GO:0006120	5.72353225841676e-07	0.999999972126576	7	29	mitochondrial electron transport, NADH to ubiquinone	BP	9.40439944860745e-05
919	GO:0004698	6.24460696312742e-07	0.99999990382411	14	74	calcium-dependent protein kinase C activity	MF	0.000100375269316009
6578	GO:0071555	7.8347307268365e-07	0.999999722377893	85	1430	cell wall organization	BP	0.000123255317008998
6313	GO:0061025	8.94868629007802e-07	0.999999634760454	57	934	membrane fusion	BP	0.000137847055060077
5155	GO:0043547	9.64538147164629e-07	0.999999773099093	20	143	positive regulation of GTPase activity	BP	0.000142724858101293
1175	GO:0005545	9.84442488932368e-07	0.999999902465553	10	41	1-phosphatidylinositol binding	MF	0.000142724858101293
5729	GO:0048268	9.84442488932368e-07	0.999999902465553	10	41	clathrin coat assembly	BP	0.000142724858101293
2745	GO:0010059	1.87106043803216e-06	0.999999428905798	26	240	positive regulation of atrichoblast fate specification	BP	0.000266050401515573
2747	GO:0010063	1.91123131465469e-06	0.99999941561892	26	243	positive regulation of trichoblast fate specification	BP	0.000266634798878429
4550	GO:0033365	1.99610665703484e-06	0.999999881645947	7	30	protein localization to organelle	BP	0.000273318752261401
6876	GO:0090404	2.42093197382213e-06	0.999999446386388	18	130	pollen tube tip	CC	0.000325461291171651
4051	GO:0030041	2.67530250389189e-06	0.999999780310193	8	45	actin filament polymerization	BP	0.000353235477031725
6119	GO:0051788	3.79299825514762e-06	0.999998471606339	38	637	response to misfolded protein	BP	0.000492025071904587
416	GO:0003674	4.58144011215038e-06	0.999996545438474	522	16973	molecular_function	MF	0.000584054623952412
1069	GO:0005089	6.10844602047373e-06	0.999999358941733	9	36	Rho guanyl-nucleotide exchange factor activity	MF	0.000760998943121287
1231	GO:0005737	6.23570833534812e-06	0.999995176811302	549	15280	cytoplasm	CC	0.000760998943121287
926	GO:0004714	6.31528101940976e-06	0.999997926895635	26	257	transmembrane receptor protein tyrosine kinase activity	MF	0.000760998943121287
2563	GO:0009791	6.38711081724609e-06	0.999998273712259	20	168	post-embryonic development	BP	0.000760998943121287
2753	GO:0010071	6.4840321093645e-06	0.999997868911745	26	255	root meristem specification	BP	0.000760998943121287
7167	GO:1902456	7.26961167628823e-06	0.999998274930241	17	131	regulation of stomatal opening	BP	0.000839867323976175
6801	GO:0080159	9.11208299224842e-06	0.999999740237554	5	10	zygote elongation	BP	0.0010365344868413
6739	GO:0080089	9.37835493034476e-06	0.999999532733871	6	16	sinapoyl spermidine:sinapoyl CoA N-acyltransferase activity	MF	0.00105065994477226
1960	GO:0008134	1.07729759483868e-05	0.999996930435771	20	244	transcription factor binding	MF	0.00117752732944494
4473	GO:0032588	1.08293019207811e-05	0.999997941314626	13	100	trans-Golgi network membrane	CC	0.00117752732944494
1884	GO:0007164	1.12076375985131e-05	0.999998722804848	9	37	establishment of tissue polarity	BP	0.00120100394787544
921	GO:0004707	1.34268287724738e-05	0.999997214868822	14	97	MAP kinase activity	MF	0.00141825674205245
7340	GO:2000069	1.45618624841126e-05	0.999999577629205	5	9	regulation of post-embryonic root development	BP	0.00151648466489477
4368	GO:0031901	1.69243727643004e-05	0.999997529112083	10	65	early endosome membrane	CC	0.00173803905860052
3507	GO:0016310	1.86811238571007e-05	0.999986743624167	217	4621	phosphorylation	BP	0.00189216753149867
3144	GO:0015031	1.92562952440775e-05	0.999989265684697	74	1468	protein transport	BP	0.00192406820317175
1969	GO:0008150	2.08685009913682e-05	0.999983294333361	572	18172	biological_process	BP	0.00205735595106902
1141	GO:0005451	2.47922245767211e-05	0.999997355564339	8	32	monovalent cation:proton antiporter activity	MF	0.00241202248052995
4753	GO:0035091	2.72149657623896e-05	0.999990483800185	25	246	phosphatidylinositol binding	MF	0.00261334359541699
5047	GO:0042989	2.92656787789249e-05	0.999999720289366	3	7	sequestering of actin monomers	BP	0.00277423626783808
4428	GO:0032319	3.18746782332361e-05	0.999997937731328	6	18	NA	NA	0.00298330849185504
5319	GO:0045185	3.44003110111479e-05	0.999999735767969	3	5	maintenance of protein location	BP	0.00314506039007711
4067	GO:0030118	3.44535963749319e-05	0.999996039091426	8	38	clathrin coat	CC	0.00314506039007711
1160	GO:0005509	3.6269309571337e-05	0.999977732156409	96	1991	calcium ion binding	MF	0.00327043018256665
4820	GO:0035619	3.71553762077349e-05	0.999994203710382	10	50	root hair tip	CC	0.00330996206843364
6078	GO:0051645	4.07094122179533e-05	0.999991902720432	12	85	Golgi localization	BP	0.00351880799756289
6282	GO:0060151	4.07094122179533e-05	0.999991902720432	12	85	peroxisome localization	BP	0.00351880799756289
269	GO:0000902	4.09274405581396e-05	0.999982026716051	36	513	cell morphogenesis	BP	0.00351880799756289
6791	GO:0080147	4.18460409309529e-05	0.999989029956856	16	140	root hair cell development	BP	0.00351880799756289
4477	GO:0032777	4.18792404362367e-05	0.999999281418886	4	6	Piccolo NuA4 histone acetyltransferase complex	CC	0.00351880799756289
1314	GO:0005886	4.32068920141297e-05	0.999965205990361	531	13857	plasma membrane	CC	0.00353643298144174
24	GO:0000053	4.3664724814004e-05	1	3	3	argininosuccinate metabolic process	BP	0.00353643298144174
591	GO:0004055	4.3664724814004e-05	1	3	3	argininosuccinate synthase activity	MF	0.00353643298144174
7075	GO:1901002	4.43324900861375e-05	0.999993567964253	9	62	positive regulation of response to salt stress	BP	0.00353643298144174
4078	GO:0030133	4.4480425652432e-05	0.999992801159031	10	57	transport vesicle	CC	0.00353643298144174
4033	GO:0022883	4.59214041047472e-05	1	3	3	zinc efflux transmembrane transporter activity	MF	0.00361215810585639
4750	GO:0035065	4.74058012065967e-05	1	3	3	regulation of histone acetylation	BP	0.00368966835917448
6079	GO:0051646	5.8710392166488e-05	0.999987829738193	12	88	mitochondrion localization	BP	0.00452192332998971
1312	GO:0005884	6.99893014708967e-05	0.999985101390418	12	99	actin filament	CC	0.00529887140793165
2204	GO:0008889	7.02311871757237e-05	0.999990930228042	8	42	glycerophosphodiester phosphodiesterase activity	MF	0.00529887140793165
612	GO:0004089	7.25831409902389e-05	0.999988732603039	9	64	carbonate dehydratase activity	MF	0.00542100752001845
6727	GO:0080072	7.37554172937569e-05	0.999994136945085	6	22	spermidine:sinapoyl CoA N-acyltransferase activity	MF	0.00545347555470038
3435	GO:0016068	7.69821539814944e-05	0.999970209577051	26	402	type I hypersensitivity	BP	0.00563570343108089
3764	GO:0017145	7.96107693745419e-05	1	3	3	stem cell division	BP	0.00577100028191532
2154	GO:0008728	8.23844327853196e-05	0.999993386122592	6	21	GTP diphosphokinase activity	MF	0.00591408248557916
116	GO:0000271	8.44436443184879e-05	0.999968055970896	25	298	polysaccharide biosynthetic process	BP	0.00600361832779711
1785	GO:0006897	8.89284720987974e-05	0.999969703036372	21	219	endocytosis	BP	0.00626225831141436
914	GO:0004683	9.31964228759718e-05	0.999954913481188	41	611	calmodulin-dependent protein kinase activity	MF	0.00645748199275607
4523	GO:0033169	9.34474673011765e-05	0.999990180450903	7	25	histone H3-K9 demethylation	BP	0.00645748199275607
2901	GO:0010274	0.000100309070682245	0.999991280293296	6	26	hydrotropism	BP	0.00686745619096776
1422	GO:0006168	0.000109627198842541	0.999996008466168	4	12	adenine salvage	BP	0.007436545947172
1185	GO:0005623	0.000113227302904597	0.999932157118663	76	1409	cell	CC	0.00761093343342353
3910	GO:0019374	0.000119765305536823	0.999992840622401	5	15	galactolipid metabolic process	BP	0.00797787990215558
6617	GO:0071902	0.000123483304435173	1	3	3	positive regulation of protein serine/threonine kinase activity	BP	0.00810168824555063
3430	GO:0016049	0.000123815359987452	0.999942343568113	36	569	cell growth	BP	0.00810168824555063
1183	GO:0005618	0.000137203317757453	0.999906022429311	132	3103	cell wall	CC	0.0088989590482334
3663	GO:0016798	0.00015458897437892	0.999917463603805	50	842	hydrolase activity, acting on glycosyl bonds	MF	0.00993939892658902
842	GO:0004582	0.000193908382825773	0.999991266252037	4	15	dolichyl-phosphate beta-D-mannosyltransferase activity	MF	0.0123599877811531
4115	GO:0030276	0.000206716705204305	0.999947050913973	13	106	clathrin binding	MF	0.0130637890451336
1303	GO:0005856	0.000234529859541865	0.999877905252997	44	762	cytoskeleton	CC	0.0146958795038352
1075	GO:0005096	0.000246283727662368	0.999911873020062	20	222	GTPase activator activity	MF	0.0153027048935761
2043	GO:0008356	0.00025659940147034	0.999932342257573	13	119	asymmetric cell division	BP	0.0158107997872641
1942	GO:0008081	0.000265149753516572	0.999929787728968	13	121	phosphoric diester hydrolase activity	MF	0.0162026221281119
3229	GO:0015266	0.000271709757755433	0.999961650852056	7	69	NA	NA	0.0164657552772495
6647	GO:0072583	0.000273909642832255	0.999949795441037	9	55	clathrin-dependent endocytosis	BP	0.0164657552772495
4400	GO:0032065	0.000302868617235914	0.999988135842797	4	8	cortical protein anchoring	BP	0.0180597625471157
3474	GO:0016192	0.000324065129255484	0.999823326993605	48	923	vesicle-mediated transport	BP	0.0191691005257204
1583	GO:0006486	0.00033731690090808	0.999829325901601	39	579	protein glycosylation	BP	0.0197946124231297
3531	GO:0016461	0.000347936074189034	0.999962654272776	6	23	unconventional myosin complex	CC	0.0202570026185332
5557	GO:0046854	0.000356811654380162	0.999891795260393	15	132	phosphatidylinositol phosphorylation	BP	0.020611448222554
5092	GO:0043169	0.000386879416863588	0.999800544237918	40	679	cation binding	MF	0.0220940032588597
4052	GO:0030042	0.000388452856863912	0.999954215705318	6	38	actin filament depolymerization	BP	0.0220940032588597
4775	GO:0035269	0.000399116171496713	0.999977179807589	4	19	protein O-linked mannosylation	BP	0.022527213527074
3903	GO:0019348	0.000409525981354604	0.999977500725179	4	15	dolichol metabolic process	BP	0.0229396598949692
6110	GO:0051764	0.000413634740340323	0.999953728253409	6	24	actin crosslink formation	BP	0.0229650614804588
1103	GO:0005249	0.000416191268377262	0.999849015951893	19	225	voltage-gated potassium channel activity	MF	0.0229650614804588
2536	GO:0009741	0.000438688882694621	0.999796367885368	30	582	response to brassinosteroid	BP	0.0240106943241919
4439	GO:0032432	0.000444883029809886	0.999978090266409	4	10	actin filament bundle	CC	0.0240106943241919
6075	GO:0051639	0.000444883029809886	0.999978090266409	4	10	actin filament network formation	BP	0.0240106943241919
2451	GO:0009612	0.000466151380257468	0.999845899853751	16	218	response to mechanical stimulus	BP	0.024976255837853
2560	GO:0009788	0.000473166701634249	0.999765729943318	35	559	negative regulation of abscisic acid-activated signaling pathway	BP	0.0250216960653197
1521	GO:0006379	0.000473767574945193	0.99994361303065	6	30	mRNA cleavage	BP	0.0250216960653197
4080	GO:0030136	0.000522059910598202	0.999870978533323	11	91	clathrin-coated vesicle	CC	0.0273766736096674
2729	GO:0010037	0.000527092551996209	0.999904598455884	8	62	response to carbon dioxide	BP	0.0274459318976054
120	GO:0000276	0.000565543660346757	0.999962652016281	4	28	mitochondrial proton-transporting ATP synthase complex, coupling factor F(o)	CC	0.0291621827011207
3505	GO:0016307	0.00056794080456605	0.999872004194953	10	64	phosphatidylinositol phosphate kinase activity	MF	0.0291621827011207
1994	GO:0008216	0.000585785433466474	0.999927059207979	6	31	spermidine metabolic process	BP	0.0297796409126545
302	GO:0000982	0.000588021040471673	0.999985779031169	3	6	transcription factor activity, RNA polymerase II proximal promoter sequence-specific DNA binding	MF	0.0297796409126545
6455	GO:0070847	0.000595989132214431	0.999924686268596	6	34	core mediator complex	CC	0.029977847915602
892	GO:0004650	0.000636274724514582	0.999825666795494	12	116	polygalacturonase activity	MF	0.031787941304465
286	GO:0000956	0.000650298065435567	0.999717227901621	25	314	nuclear-transcribed mRNA catabolic process	BP	0.0320102359206166
2598	GO:0009846	0.000652495945765688	0.999592316653844	70	1195	pollen germination	BP	0.0320102359206166
1962	GO:0008137	0.00065371187774048	0.999816640296397	12	208	NADH dehydrogenase (ubiquinone) activity	MF	0.0320102359206166
1163	GO:0005516	0.000666943359865406	0.999563788014722	84	1750	calmodulin binding	MF	0.0324432842292422
2464	GO:0009631	0.000691701471939489	0.999727779619888	20	365	cold acclimation	BP	0.0334277168857554
4334	GO:0031514	0.000701844705206796	0.999974745666024	3	15	motile cilium	CC	0.0335790329182931
5072	GO:0043087	0.000703915350599869	0.999770946192491	15	144	regulation of GTPase activity	BP	0.0335790329182931
6243	GO:0052917	0.000756633906419292	0.999980016035169	3	6	dol-P-Man:Man(7)GlcNAc(2)-PP-Dol alpha-1,6-mannosyltransferase activity	MF	0.0358002100310548
6608	GO:0071806	0.000760161343640196	0.999814216151004	10	142	protein transmembrane transport	BP	0.0358002100310548
3574	GO:0016592	0.000786256161492644	0.999751096736348	14	164	mediator complex	CC	0.0367947978359279
3276	GO:0015629	0.000803554510308965	0.999665015617541	22	332	actin cytoskeleton	CC	0.0373678116303427
5500	GO:0046488	0.000883873073284635	0.999788042989752	10	67	phosphatidylinositol metabolic process	BP	0.0408459843991662
5901	GO:0050482	0.000896880970310121	0.999967078024189	3	11	arachidonic acid secretion	BP	0.0411896763631865
4429	GO:0032321	0.000908846267790066	0.999974402023163	3	6	NA	NA	0.0414815389138256
2104	GO:0008536	0.000931903309236072	0.99970202186443	14	135	Ran GTPase binding	MF	0.0422729636103774
6728	GO:0080073	0.000950911824671738	0.999868451119825	6	34	spermidine:coumaroyl CoA N-acyltransferase activity	MF	0.0426162268684174
4812	GO:0035556	0.000953603966644836	0.999347056687433	99	2025	intracellular signal transduction	BP	0.0426162268684174
2321	GO:0009267	0.000956761382223059	0.999895176725439	5	34	cellular response to starvation	BP	0.0426162268684174
4489	GO:0032862	0.000983006951819845	0.999971539134787	3	6	NA	NA	0.0435230742620116
2092	GO:0008506	0.000993265236522295	0.99989628217635	5	22	sucrose:proton symporter activity	MF	0.04371549499313
5829	GO:0048765	0.00100237462444796	0.999499829993418	32	465	root hair cell differentiation	BP	0.0438553726222972
4614	GO:0033926	0.00102075061995325	0.999892750898405	5	22	glycopeptide alpha-N-acetylgalactosaminidase activity	MF	0.0443966475525548
554	GO:0003999	0.00103980922556138	0.999962174449634	3	9	adenine phosphoribosyltransferase activity	MF	0.0449611076830459
3046	GO:0010483	0.0010591371279162	0.999759707518081	9	74	pollen tube reception	BP	0.0455305809523976
