## Supplementary File 2 for "Validation and characterisation of a wheat GENIE3 network using an independent RNA-Seq dataset": bHLH_TCPgenie3_GOseq_enrichment.txt

category	over_represented_pvalue	under_represented_pvalue	numDEInCat	numInCat	term	ontology	over_rep_padj
241	GO:0000786	1.17201379007647e-142	1	189	466	nucleosome	CC	8.66586996382544e-139
1494	GO:0006334	9.57327694451839e-100	1	146	409	nucleosome assembly	BP	3.53924048638845e-96
244	GO:0000790	2.11629139446964e-68	1	79	153	nuclear chromatin	CC	5.21595285690285e-65
1225	GO:0005721	4.16758759846645e-68	1	64	97	pericentric heterochromatin	CC	7.70378567576524e-65
6452	GO:0070828	5.26534100938155e-67	1	64	99	heterochromatin organization	BP	7.78638628467344e-64
246	GO:0000792	1.80320153645499e-66	1	64	100	heterochromatin	CC	2.22214536009137e-63
5598	GO:0046982	2.88441845913028e-60	1	212	1292	protein heterodimerization activity	MF	3.04677001240133e-57
1220	GO:0005694	6.31136483005807e-55	1	128	559	chromosome	CC	5.83327894418117e-52
418	GO:0003677	9.52643703876889e-47	1	733	9431	DNA binding	MF	7.8264972738508e-44
2019	GO:0008283	1.066867436767e-33	1	118	704	cell proliferation	BP	7.88841782745521e-31
1498	GO:0006342	2.3360129307975e-28	1	102	619	chromatin silencing	BP	1.5702254191197e-25
4930	GO:0042309	8.40383976057392e-24	1	253	2823	homoiothermy	BP	4.77984547612951e-21
5943	GO:0050825	8.40383976057392e-24	1	253	2823	ice binding	MF	4.77984547612951e-21
1227	GO:0005730	3.73691146164279e-23	1	199	2107	nucleolus	CC	1.97362309624191e-20
5426	GO:0045962	2.21201698707198e-19	1	18	24	positive regulation of development, heterochronic	BP	1.02478442752336e-16
5944	GO:0050826	2.21754812555772e-19	1	273	3358	response to freezing	BP	1.02478442752336e-16
5328	GO:0045271	3.4341676466493e-18	1	32	119	respiratory chain complex I	CC	1.4444782247525e-15
1179	GO:0005576	3.51644685495604e-18	1	433	6188	extracellular region	CC	1.4444782247525e-15
1239	GO:0005747	9.6112895276553e-17	1	38	185	mitochondrial respiratory chain complex I	CC	3.74030919828859e-14
6578	GO:0071555	1.07567458585509e-15	1	142	1430	cell wall organization	BP	3.97676894390628e-13
2536	GO:0009741	8.95561335135345e-14	1	69	582	response to brassinosteroid	BP	3.15322881523369e-11
2045	GO:0008361	1.33835968825199e-12	1	43	259	regulation of cell size	BP	4.49810524315236e-10
421	GO:0003682	3.12223157608993e-12	1	127	1425	chromatin binding	MF	1.00372957711343e-09
1186	GO:0005634	5.27995352862507e-12	1	1462	27079	nucleus	CC	1.62666568294391e-09
2023	GO:0008289	5.75545407227499e-12	1	49	456	lipid binding	MF	1.70223309641605e-09
5796	GO:0048555	1.6114656318811e-11	1	13	29	generative cell nucleus	CC	4.58276033928034e-09
231	GO:0000775	1.82529227230482e-11	1	31	163	chromosome, centromeric region	CC	4.99859668941551e-09
5534	GO:0046658	4.54596776862919e-11	1	66	613	anchored component of plasma membrane	CC	1.20046020290158e-08
5754	GO:0048443	1.85753418433536e-10	1	45	329	stamen development	BP	4.66610412724256e-08
6010	GO:0051276	1.8931988614725e-10	0.999999999969357	27	154	chromosome organization	BP	4.66610412724256e-08
18	GO:0000038	4.95643865165659e-10	1	33	202	very long-chain fatty acid metabolic process	BP	1.182190560979e-07
116	GO:0000271	7.3004897283211e-10	1	42	298	polysaccharide biosynthetic process	BP	1.68686940785019e-07
3113	GO:0010817	1.57232158151892e-09	0.999999999627826	32	194	regulation of hormone levels	BP	3.48500440168575e-07
2587	GO:0009828	1.60251757718847e-09	0.999999999697528	25	126	plant-type cell wall loosening	BP	3.48500440168575e-07
2391	GO:0009506	1.90619680691118e-09	1	361	5619	plasmodesma	CC	4.02697691151466e-07
5140	GO:0043481	2.16899747774823e-09	1	42	311	anthocyanin accumulation in tissues in response to UV light	BP	4.45487981957512e-07
2657	GO:0009932	2.535503457713e-09	1	41	300	cell tip growth	BP	5.06689528819728e-07
2584	GO:0009825	4.98834991867656e-09	1	45	354	multidimensional cell growth	BP	9.70627876281434e-07
1183	GO:0005618	1.47344909618255e-08	1	214	3103	cell wall	CC	2.79350836337789e-06
5775	GO:0048497	3.22147745946939e-08	0.999999997269217	12	34	maintenance of floral organ identity	BP	5.95490108382916e-06
5137	GO:0043457	3.52893618077101e-08	0.999999999782402	6	7	regulation of cellular respiration	BP	6.36413515137093e-06
2118	GO:0008610	3.76373311359917e-08	0.99999999039818	40	315	lipid biosynthetic process	BP	6.62596253379816e-06
5361	GO:0045489	4.26585363705085e-08	0.999999989689117	26	154	pectin biosynthetic process	BP	7.33528413775674e-06
6004	GO:0051258	5.82108291586197e-08	0.999999987246587	23	125	protein polymerization	BP	9.78206524542804e-06
1384	GO:0006084	8.77320611725573e-08	0.999999974204968	32	226	acetyl-CoA metabolic process	BP	1.44153524513309e-05
5831	GO:0048767	1.20405884466152e-07	1	80	909	root hair elongation	BP	1.93539371683202e-05
3004	GO:0010411	1.33094069396957e-07	0.999999964496011	27	175	xyloglucan metabolic process	BP	2.09382457259808e-05
1767	GO:0006869	1.74134478577393e-07	0.999999941152417	41	471	lipid transport	BP	2.68239653041926e-05
5339	GO:0045309	1.9783816290951e-07	0.999999982351438	11	32	protein phosphorylated amino acid binding	MF	2.98533750316922e-05
428	GO:0003700	2.20104127027722e-07	1	325	5312	DNA-binding transcription factor activity	MF	3.24236618884038e-05
618	GO:0004104	2.25514230485127e-07	0.999999938077654	27	177	cholinesterase activity	MF	3.24236618884038e-05
1913	GO:0007389	2.28026835027995e-07	0.99999992308791	37	295	pattern specification process	BP	3.24236618884038e-05
2043	GO:0008356	2.84966233374263e-07	0.999999936440069	21	119	asymmetric cell division	BP	3.97554779164019e-05
240	GO:0000785	2.99498832535815e-07	0.999999909369491	30	229	chromatin	CC	4.10091549587003e-05
2602	GO:0009853	3.56454440620289e-07	0.999999890288499	54	591	photorespiration	BP	4.79204387990258e-05
3636	GO:0016746	3.91597643156897e-07	1	72	795	transferase activity, transferring acyl groups	MF	5.17048745268232e-05
2323	GO:0009269	4.6579742442089e-07	0.99999985608181	30	226	response to desiccation	BP	6.04229150204923e-05
5621	GO:0047262	5.69660865791705e-07	0.99999990778296	15	66	polygalacturonate 4-alpha-galacturonosyltransferase activity	MF	7.2621938649377e-05
5387	GO:0045736	6.14244145831769e-07	0.999999907989199	14	60	negative regulation of cyclin-dependent protein serine/threonine kinase activity	BP	7.69783256657644e-05
2862	GO:0010226	6.86581229046183e-07	0.999999799164125	27	187	response to lithium ion	BP	8.4609693459458e-05
3564	GO:0016572	1.03508049110708e-06	0.999999666078369	30	226	histone phosphorylation	BP	0.000125465330348291
662	GO:0004170	2.12591517775013e-06	0.999999970382649	5	7	dUTP diphosphatase activity	MF	0.000241397137971735
1446	GO:0006226	2.12591517775013e-06	0.999999970382649	5	7	dUMP biosynthetic process	BP	0.000241397137971735
2356	GO:0009394	2.12591517775013e-06	0.999999970382649	5	7	2'-deoxyribonucleotide metabolic process	BP	0.000241397137971735
5437	GO:0046081	2.12591517775013e-06	0.999999970382649	5	7	dUTP catabolic process	BP	0.000241397137971735
821	GO:0004553	2.15474859428382e-06	0.999998992007515	87	1053	hydrolase activity, hydrolyzing O-glycosyl compounds	MF	0.000241397137971735
3033	GO:0010466	2.24658195133406e-06	0.99999951106999	17	138	negative regulation of peptidase activity	BP	0.000247928760420359
2709	GO:0010015	2.4698029599125e-06	0.999999097795454	34	286	root morphogenesis	BP	0.000268554751258721
4965	GO:0042546	2.54884369829546e-06	0.99999898703781	40	366	cell wall biogenesis	BP	0.000273132613118792
321	GO:0001085	3.10836070216778e-06	0.999999452771063	14	69	RNA polymerase II transcription factor binding	MF	0.000328331700454694
2627	GO:0009886	4.06813518248289e-06	0.999999151369065	16	87	post-embryonic animal morphogenesis	BP	0.000423659035764486
4004	GO:0019904	4.33300049753412e-06	0.999999428964117	11	42	protein domain specific binding	MF	0.000444975078871768
2757	GO:0010075	4.53779376141477e-06	0.999997384670895	112	1473	regulation of meristem growth	BP	0.000459622562628778
4013	GO:0019953	4.75167680041935e-06	0.99999804331842	40	379	sexual reproduction	BP	0.000474782408950009
2653	GO:0009926	6.4298595190883e-06	0.999997186341447	45	489	auxin polar transport	BP	0.000633898417121852
1889	GO:0007178	7.04760563316285e-06	0.999996138786838	87	1076	transmembrane receptor protein serine/threonine kinase signaling pathway	BP	0.000685657842784291
2491	GO:0009664	7.53107107393159e-06	0.999995722031248	100	1321	plant-type cell wall organization	BP	0.000723178435333119
4964	GO:0042545	1.0121707041261e-05	0.999996073925784	33	314	cell wall modification	BP	0.000954677132889244
4136	GO:0030414	1.02000937920274e-05	0.999997488509588	17	154	peptidase inhibitor activity	MF	0.000954677132889244
274	GO:0000911	1.0352759091154e-05	0.999994753789704	64	735	cytokinesis by cell plate formation	BP	0.000956853758999911
1503	GO:0006350	1.27873002301835e-05	0.999992206302222	110	1528	NA	NA	0.00116727528274046
3550	GO:0016538	1.45435382772811e-05	0.999996595739296	16	97	cyclin-dependent protein serine/threonine kinase regulator activity	MF	0.00131140148807581
4428	GO:0032319	1.53448075293214e-05	0.999998905210742	7	18	NA	NA	0.00136698201050364
1890	GO:0007186	1.56115707722064e-05	0.999991249700121	81	1041	G protein-coupled receptor signaling pathway	BP	0.00137418993202017
5543	GO:0046739	1.64136531124632e-05	0.999999176679079	6	13	transport of virus in multicellular host	BP	0.00142779471898298
1492	GO:0006325	1.74154567655169e-05	0.999994991050257	20	142	chromatin organization	BP	0.001497324271212
1379	GO:0006073	1.84549774364567e-05	0.999995342727221	17	108	cellular glucan metabolic process	BP	0.00155063753596773
3645	GO:0016762	1.84549774364567e-05	0.999995342727221	17	108	xyloglucan:xyloglucosyl transferase activity	MF	0.00155063753596773
5784	GO:0048511	1.89973481616232e-05	0.999994506828792	20	140	rhythmic process	BP	0.00157827407086564
5635	GO:0047412	1.98934216811166e-05	0.999998966544965	6	13	N-(long-chain-acyl)ethanolamine deacylase activity	MF	0.00161639516384809
6386	GO:0070291	1.98934216811166e-05	0.999998966544965	6	13	N-acylethanolamine metabolic process	BP	0.00161639516384809
2604	GO:0009855	2.0734356330851e-05	0.999990842720951	40	398	determination of bilateral symmetry	BP	0.00166641120337296
5950	GO:0050896	2.23437307422742e-05	0.999992045106049	26	294	response to stimulus	BP	0.00177644672159544
7097	GO:1901430	2.56624752657812e-05	0.999994447905091	14	78	positive regulation of syringal lignin biosynthetic process	BP	0.00201859938420411
1217	GO:0005688	2.68541864234826e-05	0.999997672983915	7	26	U6 snRNP	CC	0.00209010373068663
7067	GO:1900458	3.29260953791674e-05	0.999998862315195	5	9	negative regulation of brassinosteroid mediated signaling pathway	BP	0.00247695055406286
297	GO:0000976	3.30302236053794e-05	0.999990413663939	19	134	transcription regulatory region sequence-specific DNA binding	MF	0.00247695055406286
5834	GO:0048826	3.33308348290615e-05	0.999998023131345	6	14	cotyledon morphogenesis	BP	0.00247695055406286
6314	GO:0061062	3.33991722077917e-05	0.99999884241923	5	9	regulation of nematode larval development	BP	0.00247695055406286
2483	GO:0009653	3.34994665142394e-05	0.999993643776027	12	63	anatomical structure morphogenesis	BP	0.00247695055406286
2643	GO:0009913	3.94587679003366e-05	0.999991049050003	14	84	epidermal cell differentiation	BP	0.00288869435500088
2021	GO:0008285	4.20783530393737e-05	0.99999185060476	12	61	negative regulation of cell proliferation	BP	0.00305026806248166
4935	GO:0042335	4.44470134190499e-05	0.999974451466515	75	951	cuticle development	BP	0.00319069142932481
2535	GO:0009740	4.62653703156161e-05	0.999978919231521	39	427	gibberellic acid mediated signaling pathway	BP	0.00328928988570832
2743	GO:0010054	4.82305356226341e-05	0.999988096073028	15	96	trichoblast differentiation	BP	0.00339634838470244
5746	GO:0048366	5.12280068477355e-05	0.999967216184434	110	1525	leaf development	BP	0.00357339511917129
1069	GO:0005089	5.39138774310035e-05	0.999992487245061	9	36	Rho guanyl-nucleotide exchange factor activity	MF	0.00372560009088635
16	GO:0000035	6.02797760449131e-05	0.999994100033802	7	25	acyl binding	MF	0.00412693207477859
3121	GO:0010941	6.26986240218145e-05	0.999998803088713	4	6	regulation of cell death	BP	0.00425315253226877
1830	GO:0007017	7.89350543190067e-05	0.999975365540919	19	147	microtubule-based process	BP	0.00530587083304305
581	GO:0004040	8.04088971182912e-05	0.99998620429879	10	50	amidase activity	MF	0.00535624671434815
4197	GO:0030797	8.66878694889569e-05	0.999998196892591	4	6	24-methylenesterol C-methyltransferase activity	MF	0.00568702595641051
6919	GO:0090627	8.69128933019188e-05	0.9999981909675	4	6	plant epidermal cell differentiation	BP	0.00568702595641051
336	GO:0001228	9.80956103134446e-05	0.999970001966288	18	139	DNA-binding transcription activator activity, RNA polymerase II-specific	MF	0.00636244686541762
4839	GO:0036033	0.000123950774995453	1	3	3	mediator complex binding	MF	0.00725555399971226
4031	GO:0022843	0.000125531366709931	1	3	3	voltage-gated cation channel activity	MF	0.00725555399971226
331	GO:0001158	0.000125603315115158	1	3	3	enhancer sequence-specific DNA binding	MF	0.00725555399971226
782	GO:0004474	0.000125603315115158	1	3	3	malate synthase activity	MF	0.00725555399971226
3005	GO:0010412	0.000125603315115158	1	3	3	mannan metabolic process	BP	0.00725555399971226
6900	GO:0090470	0.000125603315115158	1	3	3	shoot organ boundary specification	BP	0.00725555399971226
7157	GO:1902348	0.000125603315115158	1	3	3	cellular response to strigolactone	BP	0.00725555399971226
1164	GO:0005518	0.000125603315115387	1	3	3	collagen binding	MF	0.00725555399971226
1311	GO:0005882	0.000125603315115387	1	3	3	intermediate filament	CC	0.00725555399971226
1864	GO:0007108	0.000125603315115387	1	3	3	NA	NA	0.00725555399971226
2137	GO:0008676	0.000125603315115387	1	3	3	3-deoxy-8-phosphooctulonate synthase activity	MF	0.00725555399971226
3433	GO:0016052	0.000125603315115387	1	3	3	carbohydrate catabolic process	BP	0.00725555399971226
3891	GO:0019294	0.000125603315115387	1	3	3	keto-3-deoxy-D-manno-octulosonic acid biosynthetic process	BP	0.00725555399971226
5298	GO:0045095	0.000125603315115387	1	3	3	keratin filament	CC	0.00725555399971226
1678	GO:0006649	0.000145703770611228	0.999989968799357	5	23	phospholipid transfer to membrane	BP	0.0083514238751893
4331	GO:0031507	0.000157804638200106	0.999967262260468	11	60	heterochromatin assembly	BP	0.0089754422680891
6775	GO:0080129	0.000162611780513611	0.999918727188396	42	498	proteasome core complex assembly	BP	0.00912532637313297
4890	GO:0042127	0.000162908179774622	0.999921859769965	38	414	regulation of cell proliferation	BP	0.00912532637313297
5249	GO:0044403	0.000173074579897842	0.999984668434331	6	18	symbiont process	BP	0.00962190559221536
2814	GO:0010167	0.000175012850139162	0.999891253306871	83	1153	response to nitrate	BP	0.00965705234275345
5336	GO:0045298	0.000176933154278602	0.999974688576061	8	33	tubulin complex	CC	0.00969069439063689
5786	GO:0048519	0.000178980895963242	0.999942512050384	18	138	negative regulation of biological process	BP	0.00973077018200154
7358	GO:2000306	0.000182946480728943	0.999988974196328	5	12	positive regulation of photomorphogenesis	BP	0.00987376845627592
4409	GO:0032153	0.000185160231584926	0.999988811178175	5	12	cell division site	CC	0.00992083153868801
3459	GO:0016132	0.000188832152687243	0.999902554703206	45	521	brassinosteroid biosynthetic process	BP	0.0100447837192048
5518	GO:0046540	0.000212818221118114	0.999953390580525	11	74	U4/U6 x U5 tri-snRNP complex	CC	0.0112398423353381
4149	GO:0030527	0.000228801097986224	0.999984590648548	5	14	structural constituent of chromatin	MF	0.0119982646702847
1669	GO:0006633	0.000233106370704339	0.999874700479503	49	590	fatty acid biosynthetic process	BP	0.0120308953292715
6119	GO:0051788	0.000234270009426539	0.999873044248472	50	637	response to misfolded protein	BP	0.0120308953292715
1245	GO:0005758	0.000234304696702068	0.999943340816383	12	92	mitochondrial intermembrane space	CC	0.0120308953292715
5045	GO:0042973	0.000236306359066068	0.999919360585331	19	153	glucan endo-1,3-beta-D-glucosidase activity	MF	0.0120499946133414
1073	GO:0005094	0.00025478421374507	0.999982905270863	5	13	Rho GDP-dissociation inhibitor activity	MF	0.0129032498385688
4275	GO:0031225	0.000258523363800864	0.999832989665526	92	1366	anchored component of membrane	CC	0.0130035493329496
5780	GO:0048507	0.000278217866690734	0.999903661814247	19	157	meristem development	BP	0.0138623333673802
1027	GO:0004872	0.000279346452764356	0.999825783118139	79	1080	NA	NA	0.0138623333673802
6693	GO:0080037	0.000282340018954727	0.999980620412634	5	13	negative regulation of cytokinin-activated signaling pathway	BP	0.013917480667675
2534	GO:0009739	0.00028646790575013	0.999841258285258	52	673	response to gibberellin	BP	0.014027441689513
2681	GO:0009965	0.000291750246235658	0.999808253172738	98	1402	leaf morphogenesis	BP	0.014192113951753
2904	GO:0010277	0.000297874254613293	0.999969901108128	6	20	chlorophyllide a oxygenase [overall] activity	MF	0.0143953087490895
5436	GO:0046080	0.000303282954059935	0.999975682552133	5	22	dUTP metabolic process	BP	0.01456152053454
1088	GO:0005200	0.000307928123329066	0.99989615884817	18	146	structural constituent of cytoskeleton	MF	0.0146891647993233
3150	GO:0015057	0.000327822979434887	0.999965513875426	6	22	thrombin-activated receptor activity	MF	0.0155379686534715
1024	GO:0004867	0.000332313945617051	0.999881341250727	19	237	serine-type endopeptidase inhibitor activity	MF	0.0156505051840285
2153	GO:0008725	0.000356024390909001	0.999951867564196	7	29	DNA-3-methyladenine glycosylase activity	MF	0.0166610401669693
2330	GO:0009294	0.000369313448566737	0.999860656415484	21	190	DNA mediated transformation	BP	0.0171717150151626
6993	GO:0102077	0.000373903992080223	0.999984491717983	4	8	oleamide hydrolase activity	MF	0.0171717150151626
7026	GO:0103073	0.000373903992080223	0.999984491717983	4	8	anandamide amidohydrolase activity	MF	0.0171717150151626
108	GO:0000247	0.000390552027160936	0.999982367757262	4	9	C-8 sterol isomerase activity	MF	0.0177849467355654
6547	GO:0071433	0.000392067394900888	0.99999090349103	3	7	cell wall repair	BP	0.0177849467355654
2832	GO:0010192	0.000427448980090596	0.999899080262373	11	67	mucilage biosynthetic process	BP	0.0192716936511577
904	GO:0004664	0.000439547294534734	0.999951587534827	6	21	prephenate dehydratase activity	MF	0.0196970466411504
4273	GO:0031222	0.00044466634254528	0.99995091435517	6	21	arabinan catabolic process	BP	0.0198064032336132
4615	GO:0033946	0.000474767360946877	0.999919128475394	8	39	xyloglucan-specific endo-beta-1,4-glucanase activity	MF	0.0210205381247977
5760	GO:0048451	0.000496884180280103	0.999813472568726	20	177	petal formation	BP	0.021868819220185
5761	GO:0048453	0.000504790085414448	0.999816049645222	19	163	sepal formation	BP	0.0220853129677777
1800	GO:0006949	0.000553442427470259	0.999825645236286	15	119	syncytium formation	BP	0.0240714900512652
6197	GO:0052689	0.000584116440710824	0.999688735531391	42	498	carboxylic ester hydrolase activity	MF	0.0251439783027811
2708	GO:0010014	0.000584901848536428	0.999705537410506	36	406	meristem initiation	BP	0.0251439783027811
2310	GO:0009245	0.000614136253810239	0.99990665771275	7	34	lipid A biosynthetic process	BP	0.0262481124894388
458	GO:0003838	0.000645191136215698	0.999966626862771	4	9	sterol 24-C-methyltransferase activity	MF	0.0272565396976538
2913	GO:0010289	0.000646271765225302	0.999966555716563	4	9	homogalacturonan biosynthetic process	BP	0.0272565396976538
1314	GO:0005886	0.000648789692559789	0.99944144047921	738	13857	plasma membrane	CC	0.0272565396976538
4087	GO:0030150	0.000690655516566781	0.999823497385755	11	89	protein import into mitochondrial matrix	BP	0.0288514513530778
5341	GO:0045330	0.000697312089316427	0.999798088211678	13	93	aspartyl esterase activity	MF	0.0289658740921666
427	GO:0003697	0.000759257949233206	0.999704318647481	20	186	single-stranded DNA binding	MF	0.0313628674672085
2741	GO:0010052	0.000763799687634114	0.999878166730407	7	37	guard cell differentiation	BP	0.0313751938353702
5030	GO:0042834	0.000862867569756382	0.999918516545419	5	16	peptidoglycan binding	MF	0.0352488553081695
3493	GO:0016272	0.000921078583882421	0.999847316514759	7	39	prefoldin complex	CC	0.0374200826880584
5362	GO:0045490	0.000930084949537781	0.999677373135156	16	136	pectin catabolic process	BP	0.0374848222283177
1087	GO:0005199	0.000932811372736065	0.999578094974417	26	272	structural constituent of cell wall	MF	0.0374848222283177
3299	GO:0015706	0.000959528437787903	0.9993740074	79	1142	nitrate transport	BP	0.0379309862683623
416	GO:0003674	0.000961898812751297	0.999162590772249	827	16973	molecular_function	MF	0.0379309862683623
3456	GO:0016126	0.000963175429052267	0.99946868548647	43	528	sterol biosynthetic process	BP	0.0379309862683623
1652	GO:0006605	0.000964434057134448	0.999707966201868	13	108	protein targeting	BP	0.0379309862683623
3663	GO:0016798	0.00101734262749842	0.999370691687222	63	842	hydrolase activity, acting on glycosyl bonds	MF	0.0398001660726102
6595	GO:0071669	0.00106152267780518	0.999739923384715	10	64	plant-type cell wall organization or biogenesis	BP	0.0413099930510081
1028	GO:0004879	0.00108768426807727	0.99942560199246	37	465	nuclear receptor activity	MF	0.0421064789432634
3698	GO:0016884	0.0010945014570396	0.999729449054105	10	68	carbon-nitrogen ligase activity, with glutamine as amido-N-donor	MF	0.0421497071528686
5395	GO:0045787	0.00113112478196856	0.999776759280046	8	43	positive regulation of cell cycle	BP	0.0433343867247437
6330	GO:0061575	0.00120092642224725	0.99996267617153	3	6	cyclin-dependent protein serine/threonine kinase activator activity	MF	0.0457713915778152
2589	GO:0009831	0.00129522131561834	0.999574114696929	14	115	plant-type cell wall modification involved in multidimensional cell growth	BP	0.0491121354240103
