## Supplementary File 2 for "Validation and characterisation of a wheat GENIE3 network using an independent RNA-Seq dataset": C2C2_CO-likegenie3_GOseq_enrichment.txt

category	over_represented_pvalue	under_represented_pvalue	numDEInCat	numInCat	term	ontology	over_rep_padj
2413	GO:0009535	4.39668539138444e-213	1	380	1735	chloroplast thylakoid membrane	CC	3.25090917838965e-209
2392	GO:0009507	1.38424298090751e-197	1	1093	13886	chloroplast	CC	5.11754630041508e-194
2414	GO:0009536	1.42208804652384e-174	1	785	8422	plastid	CC	3.50497300533243e-171
2412	GO:0009534	6.42560239931799e-131	1	206	753	chloroplast thylakoid	CC	1.18777260351393e-127
1392	GO:0006098	1.38226519437357e-120	1	192	682	pentose-phosphate shunt	BP	2.04409376943963e-117
2845	GO:0010207	1.11387352652221e-110	1	161	558	photosystem II assembly	BP	1.37266347585087e-107
2438	GO:0009579	5.97519618281265e-99	1	192	967	thylakoid	CC	6.31151436795953e-96
3403	GO:0015979	2.64295578522645e-91	1	182	1040	photosynthesis	BP	2.44275188449554e-88
2553	GO:0009773	1.25039129088779e-85	1	87	178	photosynthetic electron transport in photosystem I	BP	1.02726591164715e-82
2485	GO:0009657	2.50530479877366e-85	1	105	259	plastid organization	BP	1.85242236821325e-82
2664	GO:0009941	2.01430448933137e-84	1	259	1892	chloroplast envelope	CC	1.35397885401056e-81
2721	GO:0010027	7.53845694186347e-76	1	154	724	thylakoid membrane organization	BP	4.64494588567821e-73
2467	GO:0009637	3.3060964934816e-69	1	124	510	response to blue light	BP	1.88040595944638e-66
2433	GO:0009570	1.02959141308708e-66	1	258	2280	chloroplast stroma	CC	5.43771350597561e-64
4987	GO:0042651	5.747142193635e-66	1	95	317	thylakoid membrane	CC	2.83295795864915e-63
1513	GO:0006364	3.93299293937693e-64	1	158	934	rRNA processing	BP	1.81753436210957e-61
2911	GO:0010287	2.00772242100908e-63	1	102	374	plastoglobule	CC	8.73241151820068e-61
3954	GO:0019684	3.0137535174967e-60	1	108	547	photosynthesis, light reaction	BP	1.23798297268726e-57
4782	GO:0035304	1.41479705045304e-59	1	103	403	regulation of protein dephosphorylation	BP	5.50579441634197e-57
2419	GO:0009543	1.62515182886854e-57	1	84	266	chloroplast thylakoid lumen	CC	6.00818631132698e-55
2855	GO:0010218	5.61947781590208e-55	1	108	504	response to far red light	BP	1.97859137956095e-52
3890	GO:0019288	6.66985011308917e-52	1	133	804	isopentenyl diphosphate biosynthetic process, methylerythritol 4-phosphate pathway	BP	2.24167598800824e-49
2410	GO:0009532	3.58341676622319e-50	1	148	1028	plastid stroma	CC	1.15199058997627e-47
3879	GO:0019252	7.17756740475417e-50	1	123	714	starch biosynthetic process	BP	2.21128889128135e-47
5070	GO:0043085	1.22529649297376e-48	1	91	395	positive regulation of catalytic activity	BP	3.62393690761918e-46
7	GO:0000023	2.40434695274143e-48	1	104	527	maltose metabolic process	BP	6.83759283406542e-46
3086	GO:0010598	2.93178833242029e-47	1	37	46	NAD(P)H dehydrogenase complex (plastoquinone)	CC	8.02875664070949e-45
4803	GO:0035450	1.99877922688735e-46	1	55	129	extrinsic component of lumenal side of plastid thylakoid membrane	CC	5.27820485843039e-44
4384	GO:0031977	2.37889091849402e-46	1	67	211	thylakoid lumen	CC	6.06535153494649e-44
3447	GO:0016117	2.26435411772915e-45	1	85	362	carotenoid biosynthetic process	BP	5.58087811549645e-43
2804	GO:0010155	3.81792055615263e-43	1	62	193	regulation of proton transport	BP	9.1063563200621e-41
2635	GO:0009902	6.77646270342549e-43	1	76	305	chloroplast relocation	BP	1.56578641341025e-40
2789	GO:0010114	1.6698901960071e-42	1	131	973	response to red light	BP	3.74156609372016e-40
4298	GO:0031361	2.17950638940443e-41	1	61	219	integral component of thylakoid membrane	CC	4.73978536566364e-39
3409	GO:0015995	6.93814148868384e-35	1	80	436	chlorophyll biosynthetic process	BP	1.46573194763795e-32
2404	GO:0009523	2.45797583484309e-34	1	63	347	photosystem II	CC	5.04840925634161e-32
6454	GO:0070838	2.0917724428638e-33	1	71	372	divalent metal ion transport	BP	4.12676550053727e-31
4042	GO:0030003	2.12086947552632e-33	1	78	447	cellular cation homeostasis	BP	4.12676550053727e-31
4715	GO:0034660	2.40158446591941e-31	1	57	239	ncRNA metabolic process	BP	4.55315783102773e-29
3555	GO:0016556	8.48329275134697e-31	1	62	297	mRNA modification	BP	1.56813666508649e-28
3901	GO:0019344	1.66885739336288e-30	1	93	683	cysteine biosynthetic process	BP	3.00964184549394e-28
3880	GO:0019253	3.11111343458918e-30	1	33	72	reductive pentose-phosphate cycle	BP	5.47704112746486e-28
2891	GO:0010264	4.89414433773612e-28	1	49	202	myo-inositol hexakisphosphate biosynthetic process	BP	8.41565191470253e-26
1922	GO:0007623	1.29793611997326e-27	1	97	801	circadian rhythm	BP	2.1811226525187e-25
4382	GO:0031969	8.82853327680741e-26	1	78	565	chloroplast membrane	CC	1.45062611219364e-23
4062	GO:0030095	1.65346706344605e-24	1	25	54	chloroplast photosystem II	CC	2.65776857980871e-22
3410	GO:0015996	4.03677433918945e-24	1	45	200	chlorophyll catabolic process	BP	6.35061903488655e-22
2939	GO:0010319	9.31254603502731e-24	1	53	301	stromule	CC	1.43452011214567e-21
5016	GO:0042793	1.92444111556288e-21	1	44	221	plastid transcription	BP	2.90394236907591e-19
2371	GO:0009416	7.49051876948845e-21	1	126	1503	response to light stimulus	BP	1.10769791563195e-18
2403	GO:0009522	1.01639793207032e-20	1	40	242	photosystem I	CC	1.47357770778979e-18
1671	GO:0006636	1.53224439125832e-20	1	53	332	unsaturated fatty acid biosynthetic process	BP	2.17873365941615e-18
2486	GO:0009658	3.80701842483846e-20	1	77	670	chloroplast organization	BP	5.31114985533125e-18
2250	GO:0009055	9.77849540321101e-20	1	167	2465	electron transfer activity	MF	1.33892953724708e-17
2926	GO:0010304	8.6307858152909e-19	1	27	88	PSII associated light-harvesting complex II catabolic process	BP	1.16029146033202e-16
6055	GO:0051536	9.3932043366324e-18	1	50	371	iron-sulfur cluster binding	MF	1.24023844401893e-15
2484	GO:0009654	1.64297824542537e-17	1	25	91	photosystem II oxygen evolving complex	CC	2.13125985029389e-15
6273	GO:0055114	2.79593719488102e-17	1	344	6788	oxidation-reduction process	BP	3.56433786533625e-15
3967	GO:0019761	2.90684577809722e-17	1	107	1282	glucosinolate biosynthetic process	BP	3.64291825139845e-15
4090	GO:0030154	7.77617507264118e-17	1	123	1627	cell differentiation	BP	9.58283974785149e-15
311	GO:0001053	8.65818295187753e-16	1	13	18	NA	NA	1.04948532370791e-13
2887	GO:0010258	1.48733392120544e-15	1	11	14	NADH dehydrogenase complex (plastoquinone) assembly	BP	1.77376564732145e-13
4061	GO:0030093	3.01649451258539e-15	1	10	12	chloroplast photosystem I	CC	3.54031117873911e-13
4804	GO:0035451	3.68712310300417e-14	1	16	41	extrinsic component of stromal side of plastid thylakoid membrane	CC	4.25977940993951e-12
2549	GO:0009767	3.77502511732032e-14	1	23	134	photosynthetic electron transport chain	BP	4.29423626422561e-12
5410	GO:0045893	4.14815605501806e-14	1	134	2069	positive regulation of transcription, DNA-templated	BP	4.6471917986066e-12
4242	GO:0031072	7.92737248798293e-14	1	45	392	heat shock protein binding	MF	8.74850629494714e-12
3541	GO:0016491	2.18302516839342e-13	1	263	5056	oxidoreductase activity	MF	2.37371883751484e-11
2530	GO:0009735	2.56696974113683e-13	1	104	1456	response to cytokinin	BP	2.75074989361822e-11
5354	GO:0045454	5.01075971416651e-13	1	47	464	cell redox homeostasis	BP	5.29279390379245e-11
2681	GO:0009965	6.39144690869822e-13	1	102	1402	leaf morphogenesis	BP	6.65610682294572e-11
2636	GO:0009903	1.78237273389418e-12	1	18	62	chloroplast avoidance movement	BP	1.83039777700188e-10
2365	GO:0009409	2.27661975686458e-12	1	236	4560	response to cold	BP	2.30593513455571e-10
2416	GO:0009538	2.33419640705912e-12	1	11	21	photosystem I reaction center	CC	2.33230381537772e-10
4968	GO:0042549	2.48345124325769e-12	1	11	21	photosystem II stabilization	BP	2.44835179901965e-10
2519	GO:0009706	4.57998679567311e-12	1	41	342	chloroplast inner membrane	CC	4.45584504831671e-10
6315	GO:0061077	5.34034274793856e-12	1	25	142	chaperone-mediated protein folding	BP	5.12811614003347e-10
6056	GO:0051537	5.52843380702408e-12	1	32	262	2 iron, 2 sulfur cluster binding	MF	5.24067173963282e-10
1354	GO:0006000	5.60748391807412e-12	1	11	19	fructose metabolic process	BP	5.24832102408102e-10
4704	GO:0034599	6.28963809962744e-12	1	23	129	cellular response to oxidative stress	BP	5.81319801358066e-10
1736	GO:0006810	8.46019392754849e-12	1	191	3540	transport	BP	7.72279924694982e-10
4998	GO:0042752	9.7331935106467e-12	1	27	168	regulation of circadian rhythm	BP	8.77649180703923e-10
3804	GO:0018298	1.18044791811399e-11	1	27	178	protein-chromophore linkage	BP	1.05159420560661e-09
3402	GO:0015977	2.29008826875118e-11	1	16	62	carbon fixation	BP	2.01582293561265e-09
2474	GO:0009644	2.467648679374e-11	1	69	908	response to high light intensity	BP	2.14656403944604e-09
7385	GO:2001141	4.02495783796427e-11	1	13	34	regulation of RNA biosynthetic process	BP	3.46052770394277e-09
2548	GO:0009765	7.99037235897523e-11	1	21	112	photosynthesis, light harvesting	BP	6.79089807152447e-09
3717	GO:0016987	1.28753378602507e-10	0.999999999992772	13	36	sigma factor activity	MF	1.08182100157606e-08
3470	GO:0016168	1.66817884709543e-10	1	26	226	chlorophyll binding	MF	1.38590049386782e-08
2539	GO:0009744	1.72586077609931e-10	1	71	948	response to sucrose	BP	1.41789050871981e-08
6564	GO:0071483	2.64993285843387e-10	0.999999999980777	14	54	cellular response to blue light	BP	2.15314324783077e-08
853	GO:0004596	3.30312149107817e-10	0.999999999976082	14	49	peptide alpha-N-acetyltransferase activity	MF	2.65470438098174e-08
1158	GO:0005506	3.47628571622059e-10	1	135	2333	iron ion binding	MF	2.76383404147689e-08
1576	GO:0006474	4.08533489303181e-10	0.999999999969713	14	51	N-terminal protein amino acid acetylation	BP	3.21350704245502e-08
1168	GO:0005528	4.32397200330076e-10	0.999999999959685	16	71	FK506 binding	MF	3.33035927004227e-08
3796	GO:0018208	4.32397200330076e-10	0.999999999959685	16	71	peptidyl-proline modification	BP	3.33035927004227e-08
4967	GO:0042548	5.08463983819040e-10	0.999999999997702	7	8	regulation of photosynthesis, light reaction	BP	3.87585844985359e-08
3612	GO:0016671	5.62774696596598e-10	0.999999999932346	19	106	oxidoreductase activity, acting on a sulfur group of donors, disulfide as acceptor	MF	4.24607765983188e-08
3145	GO:0015035	6.53876080638633e-10	1	30	283	protein disulfide oxidoreductase activity	MF	4.88359569721419e-08
4133	GO:0030388	7.35662326096513e-10	0.999999999981775	9	16	fructose 1,6-bisphosphate metabolic process	BP	5.43948723915762e-08
2550	GO:0009768	8.166364830986e-10	0.999999999906576	18	92	photosynthesis, light harvesting in photosystem I	BP	5.97842589706045e-08
6563	GO:0071482	1.4638197749813e-09	0.999999999888186	13	44	cellular response to light stimulus	BP	1.0611258251188e-07
4364	GO:0031679	1.64983921489556e-09	1	6	6	NADH dehydrogenase (plastoquinone) activity	MF	1.18436030630464e-07
452	GO:0003824	1.78876320773775e-09	1	287	6029	catalytic activity	MF	1.27174184211662e-07
4893	GO:0042132	1.86142737775516e-09	0.999999999944127	9	18	fructose 1,6-bisphosphate 1-phosphatase activity	MF	1.30470360313584e-07
6666	GO:0080005	1.87041630960778e-09	1	6	6	photosystem stoichiometry adjustment	BP	1.30470360313584e-07
4997	GO:0042744	1.93477493800604e-09	1	49	556	hydrogen peroxide catabolic process	BP	1.33698372818848e-07
4279	GO:0031248	2.02284165398015e-09	0.999999999886672	11	32	protein acetyltransferase complex	CC	1.38489733236382e-07
2931	GO:0010310	2.07799541024942e-09	1	66	901	regulation of hydrogen peroxide metabolic process	BP	1.40960532691598e-07
1086	GO:0005198	2.16075986156724e-09	1	58	742	structural molecule activity	MF	1.45242349240256e-07
4930	GO:0042309	2.64120157498778e-09	1	147	2823	homoiothermy	BP	1.74366468263033e-07
5943	GO:0050825	2.64120157498778e-09	1	147	2823	ice binding	MF	1.74366468263033e-07
4036	GO:0022900	2.79553879832733e-09	1	42	496	electron transport chain	BP	1.82922246679932e-07
5239	GO:0044272	2.9672795254754e-09	0.999999999454462	23	152	sulfur compound biosynthetic process	BP	1.92456708871624e-07
2555	GO:0009782	3.33823619673903e-09	0.999999999843037	10	26	photosystem I antenna complex	CC	2.14634073379899e-07
4309	GO:0031409	3.45163479520733e-09	0.999999999553513	17	88	pigment binding	MF	2.20011962722095e-07
1687	GO:0006662	3.53055143670265e-09	0.999999999467421	19	118	glycerol ether metabolic process	BP	2.23118780538285e-07
3715	GO:0016984	5.11303072921639e-09	0.999999999667977	11	40	ribulose-bisphosphate carboxylase activity	MF	3.20387705184966e-07
4057	GO:0030076	5.25006605677181e-09	0.999999999296255	17	94	light-harvesting complex	CC	3.26209986754376e-07
4475	GO:0032774	5.43230815511927e-09	0.99999999972717	10	27	RNA biosynthetic process	BP	3.34720720824599e-07
2603	GO:0009854	5.52927311034687e-09	0.99999999958897	12	39	oxidative photosynthetic carbon pathway	BP	3.37879713866981e-07
1137	GO:0005384	5.86642232963434e-09	0.999999999274608	16	80	manganese ion transmembrane transporter activity	MF	3.55543661518986e-07
1704	GO:0006733	6.25722701051097e-09	0.999999998772712	23	158	oxidoreduction coenzyme metabolic process	BP	3.67189972346969e-07
1717	GO:0006766	6.25722701051097e-09	0.999999998772712	23	158	vitamin metabolic process	BP	3.67189972346969e-07
2279	GO:0009106	6.25722701051097e-09	0.999999998772712	23	158	lipoate metabolic process	BP	3.67189972346969e-07
2281	GO:0009108	6.25722701051097e-09	0.999999998772712	23	158	coenzyme biosynthetic process	BP	3.67189972346969e-07
2623	GO:0009882	8.99847449509562e-09	0.999999999516926	10	28	blue light photoreceptor activity	MF	5.2389543635226e-07
1566	GO:0006457	1.05460101580382e-08	1	82	1386	protein folding	BP	6.09196868035426e-07
3414	GO:0016020	1.15239319462136e-08	1	562	13884	membrane	CC	6.60526765971342e-07
1355	GO:0006002	1.35376078002475e-08	0.999999998524616	14	62	fructose 6-phosphate metabolic process	BP	7.69977477500231e-07
5602	GO:0047100	1.45817587980526e-08	0.999999999878082	6	8	glyceraldehyde-3-phosphate dehydrogenase (NADP+) (phosphorylating) activity	MF	8.23034538571e-07
3606	GO:0016655	1.54920250590097e-08	0.999999998866202	11	42	oxidoreductase activity, acting on NAD(P)H, quinone or similar compound as acceptor	MF	8.67788130956952e-07
1682	GO:0006655	1.72942855984095e-08	0.999999995829281	28	237	phosphatidylglycerol biosynthetic process	BP	9.61458253493531e-07
5707	GO:0048046	2.07058782034797e-08	1	119	2171	apoplast	CC	1.14253181669051e-06
2614	GO:0009867	2.2573904990738e-08	1	90	1472	jasmonic acid mediated signaling pathway	BP	1.23638113704827e-06
2809	GO:0010161	2.6638342989359e-08	0.999999996575664	15	75	red light signaling pathway	BP	1.44826402987736e-06
2285	GO:0009117	3.80158533383394e-08	0.99999999165223	23	178	nucleotide metabolic process	BP	2.05174612834804e-06
2261	GO:0009072	3.95283785900838e-08	0.99999999131344	23	174	aromatic amino acid family metabolic process	BP	2.11791906735565e-06
2831	GO:0010190	4.60647206457363e-08	0.999999997581486	9	25	cytochrome b6f complex assembly	BP	2.45037801765881e-06
6424	GO:0070544	4.92726231395675e-08	0.999999999491536	6	8	histone H3-K36 demethylation	BP	2.60229839638545e-06
2776	GO:0010099	5.40093910031487e-08	0.999999993257197	14	73	regulation of photomorphogenesis	BP	2.83223714239207e-06
2435	GO:0009573	5.51841638988404e-08	0.999999997001322	9	26	chloroplast ribulose bisphosphate carboxylase complex	CC	2.87052594743109e-06
6800	GO:0080158	5.55159873522647e-08	0.999999996157656	10	34	NA	NA	2.87052594743109e-06
6873	GO:0090391	5.85359412892606e-08	0.999999998524928	7	13	granum assembly	BP	2.98845640557115e-06
43	GO:0000096	5.86051093870458e-08	0.999999986815228	23	177	sulfur amino acid metabolic process	BP	2.98845640557115e-06
3088	GO:0010600	5.96152841260778e-08	0.999999994199722	12	48	regulation of auxin biosynthetic process	BP	3.01914664950835e-06
2834	GO:0010196	6.28202466160977e-08	0.999999992971039	13	58	nonphotochemical quenching	BP	3.15981566992807e-06
4986	GO:0042646	7.09126115141985e-08	0.999999979038962	32	313	plastid nucleoid	CC	3.542755740108e-06
2473	GO:0009643	7.72892590220541e-08	0.999999987868371	16	117	photosynthetic acclimation	BP	3.83541463898703e-06
1621	GO:0006546	7.79769047300026e-08	0.999999981406972	24	195	glycine catabolic process	BP	3.8437415571576e-06
2637	GO:0009904	9.08971445017769e-08	0.999999990762701	12	49	chloroplast accumulation movement	BP	4.45095024136516e-06
5566	GO:0046872	1.05394623088238e-07	1	385	9321	metal ion binding	MF	5.12689370470021e-06
5196	GO:0043900	1.70793335772241e-07	0.999999942397934	37	411	regulation of multi-organism process	BP	8.25389493267942e-06
3966	GO:0019760	1.8778023487964e-07	0.999999951213299	25	222	glucosinolate metabolic process	BP	9.01588997857179e-06
6058	GO:0051539	1.92763092528823e-07	0.999999949594063	25	247	4 iron, 4 sulfur cluster binding	MF	9.19542133005236e-06
4887	GO:0042026	2.71604927183201e-07	0.999999957041064	15	92	protein refolding	BP	1.28733771255935e-05
2975	GO:0010363	3.01612724438015e-07	1	82	1413	regulation of plant-type hypersensitive response	BP	1.42046145509215e-05
5563	GO:0046863	3.10663315291282e-07	0.999999998129584	5	6	ribulose-1,5-bisphosphate carboxylase/oxygenase activator activity	MF	1.45382566662262e-05
2262	GO:0009073	3.36827911409965e-07	0.999999912499446	24	213	aromatic amino acid family biosynthetic process	BP	1.5663557087832e-05
5972	GO:0051082	3.72336356658974e-07	0.999999867913818	38	503	unfolded protein binding	MF	1.72065938821028e-05
2844	GO:0010206	4.49922980750287e-07	0.999999952481593	11	47	photosystem II repair	BP	2.06629224824076e-05
962	GO:0004791	4.55999840892031e-07	0.999999943900863	12	63	thioredoxin-disulfide reductase activity	MF	2.08127334787388e-05
74	GO:0000165	6.98033205894305e-07	0.999999766756206	67	1062	MAPK cascade	BP	3.16641565913036e-05
2602	GO:0009853	7.13155474997066e-07	0.999999729788402	41	591	photorespiration	BP	3.21528755007824e-05
5596	GO:0046975	7.42024247774506e-07	0.999999980894891	6	11	histone methyltransferase activity (H3-K36 specific)	MF	3.32516805336042e-05
2445	GO:0009595	7.9893804307011e-07	0.99999969879789	39	474	detection of biotic stimulus	BP	3.55864330750626e-05
2399	GO:0009515	9.15892525958342e-07	0.9999999893019	5	7	granal stacked thylakoid	CC	4.05515529157843e-05
3963	GO:0019748	9.80669805629314e-07	0.999999736898137	23	211	secondary metabolic process	BP	4.3161146088233e-05
2609	GO:0009862	1.12935360549623e-06	0.999999617250659	68	1105	systemic acquired resistance, salicylic acid mediated signaling pathway	BP	4.91701721660846e-05
3325	GO:0015770	1.13050165921482e-06	0.999999848627955	12	61	sucrose transport	BP	4.91701721660846e-05
2723	GO:0010029	1.21593049872543e-06	0.999999693316865	21	185	regulation of seed germination	BP	5.25765503367006e-05
4973	GO:0042578	1.22481235015384e-06	0.99999985377481	11	53	phosphoric ester hydrolase activity	MF	5.26526890525437e-05
1657	GO:0006612	1.32091604389227e-06	0.999999529477981	83	1469	protein targeting to membrane	BP	5.64557990088983e-05
2009	GO:0008266	1.3629122477983e-06	0.999999770926561	14	90	poly(U) RNA binding	MF	5.79159377024175e-05
3049	GO:0010486	1.43959922152962e-06	0.999999955550991	6	12	manganese:proton antiporter activity	MF	6.08251236799429e-05
4535	GO:0033231	1.45807328539118e-06	0.999999823155775	11	52	carbohydrate export	BP	6.12556470010363e-05
2468	GO:0009638	1.50642406246635e-06	0.99999976694572	13	78	phototropism	BP	6.29293758072101e-05
4110	GO:0030267	1.70558781445092e-06	0.999999849181828	9	34	glyoxylate reductase (NADP) activity	MF	7.06332199822315e-05
4232	GO:0031022	1.7099467645144e-06	0.999999942823955	6	13	nuclear migration along microfilament	BP	7.06332199822315e-05
1185	GO:0005623	1.86794552139402e-06	0.999999138515773	82	1409	cell	CC	7.67310510288187e-05
2097	GO:0008515	1.91574591249338e-06	0.999999728242521	12	64	sucrose transmembrane transporter activity	MF	7.82598081600886e-05
3508	GO:0016311	2.29755480396415e-06	0.999999081771171	40	533	dephosphorylation	BP	9.30786464713682e-05
5245	GO:0044375	2.30367761756294e-06	0.999999828707351	8	28	regulation of peroxisome size	BP	9.30786464713682e-05
3999	GO:0019898	2.35036400578436e-06	0.999999380176285	21	191	extrinsic component of membrane	CC	9.44488666237476e-05
2897	GO:0010270	2.73933189675246e-06	0.999999893195043	6	15	photosystem II oxygen evolving complex assembly	BP	0.000109484432673447
2871	GO:0010236	3.04719680215637e-06	0.999999707075335	9	36	plastoquinone biosynthetic process	BP	0.000121134264274969
3234	GO:0015284	3.3291861043873e-06	0.999999613730037	10	46	fructose uniporter activity	MF	0.000131636374630159
2037	GO:0008324	3.54694206484064e-06	0.999998966987158	23	225	cation transmembrane transporter activity	MF	0.000139500476741658
2777	GO:0010100	3.7423116789005e-06	0.999999558530379	10	47	negative regulation of photomorphogenesis	BP	0.000146405569067674
2543	GO:0009750	3.77284419280355e-06	0.999998347582716	50	747	response to fructose	BP	0.000146823210324155
6583	GO:0071577	3.81343396258118e-06	0.9999992955886	14	94	zinc ion transmembrane transport	BP	0.000147625815284425
2557	GO:0009785	4.25303320241577e-06	0.999999142568128	15	111	blue light signaling pathway	BP	0.000163786080722199
5876	GO:0050278	4.58141008138184e-06	0.99999971547156	7	21	sedoheptulose-bisphosphatase activity	MF	0.00017551785565667
4048	GO:0030026	4.83319395160957e-06	0.999999317180641	11	64	cellular manganese ion homeostasis	BP	0.000184209464320625
3631	GO:0016730	5.10407789271036e-06	0.999999949303274	4	6	oxidoreductase activity, acting on iron-sulfur proteins as donors	MF	0.000193536163788207
5703	GO:0048038	5.31648708920083e-06	0.999998617386442	19	224	quinone binding	MF	0.000200561762946689
44	GO:0000103	5.45300659416274e-06	0.999999033923934	13	93	sulfate assimilation	BP	0.000204667668818474
2440	GO:0009583	5.96885745863856e-06	0.999999856635002	5	9	detection of light stimulus	BP	0.000222897636611987
7155	GO:1902334	6.04337544647078e-06	0.999999241980178	10	49	fructose export from vacuole to cytoplasm	BP	0.000224546321865352
3408	GO:0015994	7.48355624510311e-06	0.999998526676079	14	98	chlorophyll metabolic process	BP	0.000276667074381462
2130	GO:0008652	7.68320673933218e-06	0.999997196959074	30	355	cellular amino acid biosynthetic process	BP	0.000282634978261802
1347	GO:0005986	8.41180753356056e-06	0.999998458023941	13	85	sucrose biosynthetic process	BP	0.000307905469817558
2387	GO:0009496	9.23024258911651e-06	0.999999893184036	4	6	plastoquinol--plastocyanin reductase activity	MF	0.000336199082285357
6556	GO:0071470	1.10776508286282e-05	0.999997733439656	14	102	cellular response to osmotic stress	BP	0.000401510540327828
5944	GO:0050826	1.13187701791862e-05	0.9999926342469	153	3358	response to freezing	BP	0.000408248715633672
2843	GO:0010205	1.21491186473687e-05	0.999998097171808	11	66	photoinhibition	BP	0.000436070792614778
3687	GO:0016853	1.22343033579245e-05	0.999994413773443	45	682	isomerase activity	MF	0.000437006951828473
1359	GO:0006006	1.24989320924495e-05	0.999998036286116	11	66	glucose metabolic process	BP	0.00044431299947871
2475	GO:0009645	1.3193489138146e-05	0.999998979164686	7	26	response to low light intensity stimulus	BP	0.000466759132475844
2711	GO:0010017	1.41696080838173e-05	0.999996809578776	15	124	red or far-red light signaling pathway	BP	0.000498905153198786
5232	GO:0044242	1.45233107407618e-05	0.999998556378802	8	33	cellular lipid catabolic process	BP	0.000508935353635984
1138	GO:0005385	1.49606913059011e-05	0.999997082845597	13	92	zinc ion transmembrane transporter activity	MF	0.000521789393942608
173	GO:0000413	1.59100688232119e-05	0.999995735948915	18	177	protein peptidyl-prolyl isomerization	BP	0.000551194731249047
6808	GO:0080167	1.59528905176218e-05	0.999990211356103	110	2203	response to karrikin	BP	0.000551194731249047
1941	GO:0008080	1.7656987696884e-05	0.999995941591581	15	127	N-acetyltransferase activity	MF	0.000607236125724465
1128	GO:0005353	1.79632607946541e-05	0.999997402391345	10	55	fructose transmembrane transporter activity	MF	0.000612271043558481
7165	GO:1902448	1.79690041185002e-05	0.999998552424268	7	25	positive regulation of shade avoidance	BP	0.000612271043558481
473	GO:0003858	1.9638035629719e-05	0.999999723567425	4	6	3-hydroxybutyrate dehydrogenase activity	MF	0.000666071722230012
692	GO:0004324	2.06321259652739e-05	0.999999257975752	5	11	ferredoxin-NADP+ reductase activity	MF	0.00069659333053532
4653	GO:0034256	2.15436585695535e-05	0.999999689336685	4	6	chlorophyll(ide) b reductase activity	MF	0.000720786477210697
5527	GO:0046608	2.15436585695921e-05	0.999999689336685	4	6	carotenoid isomerase activity	MF	0.000720786477210697
6220	GO:0052852	2.38948923161504e-05	0.999998532886834	6	18	very-long-chain-(S)-2-hydroxy-acid oxidase activity	MF	0.000786506966107498
6221	GO:0052853	2.38948923161504e-05	0.999998532886834	6	18	long-chain-(S)-2-hydroxy-long-chain-acid oxidase activity	MF	0.000786506966107498
6222	GO:0052854	2.38948923161504e-05	0.999998532886834	6	18	medium-chain-(S)-2-hydroxy-acid oxidase activity	MF	0.000786506966107498
3031	GO:0010452	2.39334686738149e-05	0.999997964721257	7	26	histone H3-K36 methylation	BP	0.000786506966107498
5605	GO:0047134	2.40918343298817e-05	0.999995863021762	11	80	protein-disulfide reductase activity	MF	0.000788208066527191
2222	GO:0008937	2.4375792783017e-05	0.999999508694181	4	8	ferredoxin-NAD(P) reductase activity	MF	0.000790502683498366
4132	GO:0030385	2.4375792783017e-05	0.999999508694181	4	8	ferredoxin:thioredoxin reductase activity	MF	0.000790502683498366
7150	GO:1902265	2.52221836380941e-05	0.999997820346986	7	27	abscisic acid homeostasis	BP	0.000814379152052699
4295	GO:0031353	2.5337227132395e-05	0.9999947908143	13	94	integral component of plastid inner membrane	CC	0.000814536771377949
2732	GO:0010042	2.91811955607367e-05	0.999998086350129	6	20	response to manganese ion	BP	0.000934050908987389
444	GO:0003755	3.02804669952076e-05	0.999991454221185	18	185	peptidyl-prolyl cis-trans isomerase activity	MF	0.000965059366217953
6525	GO:0071294	3.35478294410069e-05	0.999998509511174	5	14	cellular response to zinc ion	BP	0.0010646036518747
3134	GO:0012506	3.52655538079551e-05	0.999994420843526	10	60	vesicle membrane	CC	0.00111433121733342
1752	GO:0006833	3.9239738793091e-05	0.999981760038875	41	634	water transport	BP	0.00123463246228134
5562	GO:0046862	4.27213479437268e-05	1	3	3	chromoplast membrane	CC	0.00128640273510068
7349	GO:2000121	4.29205181896934e-05	1	3	3	regulation of removal of superoxide radicals	BP	0.00128640273510068
4595	GO:0033744	4.31249649362499e-05	1	3	3	L-methionine:thioredoxin-disulfide S-oxidoreductase activity	MF	0.00128640273510068
6002	GO:0051247	4.32301926119056e-05	1	3	3	positive regulation of protein metabolic process	BP	0.00128640273510068
7378	GO:2000905	4.32301926119056e-05	1	3	3	negative regulation of starch metabolic process	BP	0.00128640273510068
6321	GO:0061157	4.32853299892121e-05	1	3	3	mRNA destabilization	BP	0.00128640273510068
7175	GO:1902553	4.33053803771143e-05	1	3	3	positive regulation of catalase activity	BP	0.00128640273510068
3042	GO:0010478	4.33130190315477e-05	1	3	3	chlororespiration	BP	0.00128640273510068
680	GO:0004306	4.3320838658381e-05	1	3	3	ethanolamine-phosphate cytidylyltransferase activity	MF	0.00128640273510068
2596	GO:0009842	4.3320838658381e-05	1	3	3	cyanelle	CC	0.00128640273510068
4583	GO:0033614	4.3320838658381e-05	1	3	3	chloroplast proton-transporting ATP synthase complex assembly	BP	0.00128640273510068
5805	GO:0048576	4.3320838658381e-05	1	3	3	positive regulation of short-day photoperiodism, flowering	BP	0.00128640273510068
6476	GO:0071000	4.3320838658381e-05	1	3	3	response to magnetism	BP	0.00128640273510068
7249	GO:1905157	4.3320838658381e-05	1	3	3	positive regulation of photosynthesis	BP	0.00128640273510068
1970	GO:0008152	4.38347556747697e-05	0.999965710924008	384	9384	metabolic process	BP	0.00129645673383699
2478	GO:0009648	4.58544204071736e-05	0.999993427579503	9	52	photoperiodism	BP	0.00135078718920574
615	GO:0004096	4.92868469381224e-05	0.999995193492838	7	29	catalase activity	MF	0.00144613867563681
2830	GO:0010189	5.10918855746165e-05	0.999991506830169	10	63	vitamin E biosynthetic process	BP	0.00149317550173405
5974	GO:0051087	5.90406407686063e-05	0.999984777488714	15	147	chaperone binding	MF	0.00171868699938219
4308	GO:0031408	5.94229514769151e-05	0.999979069253346	23	277	oxylipin biosynthetic process	BP	0.00172303256164828
4240	GO:0031063	6.13161544561276e-05	0.999998427860393	4	8	regulation of histone deacetylation	BP	0.00176829263928859
2069	GO:0008442	6.14621596290461e-05	0.999995325055826	6	21	3-hydroxyisobutyrate dehydrogenase activity	MF	0.00176829263928859
6623	GO:0071949	6.2054971599535e-05	0.9999894221057	10	64	FAD binding	MF	0.00177842813956187
6955	GO:0097428	6.36227201274728e-05	0.999994988334198	6	24	protein maturation by iron-sulfur cluster transfer	BP	0.0018094898072704
6206	GO:0052731	6.38729834592339e-05	0.999996742534753	5	14	phosphocholine phosphatase activity	MF	0.0018094898072704
6207	GO:0052732	6.38729834592339e-05	0.999996742534753	5	14	phosphoethanolamine phosphatase activity	MF	0.0018094898072704
504	GO:0003913	6.54808933165634e-05	0.999993274642055	7	30	DNA photolyase activity	MF	0.00184796078313996
1750	GO:0006828	6.7218828123873e-05	0.99998986606529	9	52	manganese ion transport	BP	0.00188979473440273
795	GO:0004497	7.05011083997831e-05	0.999959926090227	67	1196	monooxygenase activity	MF	0.00197456513449998
3609	GO:0016667	7.10924634937713e-05	0.999998972541929	3	9	oxidoreductase activity, acting on a sulfur group of donors	MF	0.00198361386819979
2411	GO:0009533	7.5479670390705e-05	0.999988191673451	9	66	chloroplast stromal thylakoid	CC	0.00209810783033411
2959	GO:0010343	8.18341203485134e-05	0.999995597427679	5	14	singlet oxygen-mediated programmed cell death	BP	0.00226622279347156
3415	GO:0016021	8.22096460514568e-05	0.999931351280866	758	20668	integral component of membrane	CC	0.00226812732427042
2396	GO:0009512	8.44071948119092e-05	0.999994580909792	5	33	cytochrome b6f complex	CC	0.00231329067178299
2229	GO:0008967	8.44723399217483e-05	0.999990780997146	7	34	phosphoglycolate phosphatase activity	MF	0.00231329067178299
5808	GO:0048579	9.12261649282667e-05	0.999985478585701	9	60	negative regulation of long-day photoperiodism, flowering	BP	0.00248902680250776
3422	GO:0016036	9.17646952585234e-05	0.999955594153561	41	633	cellular response to phosphate starvation	BP	0.00249451528213795
698	GO:0004332	9.36648975955904e-05	0.999992076367338	6	24	fructose-bisphosphate aldolase activity	MF	0.00252901049819598
172	GO:0000412	9.41375029769613e-05	0.999997090637737	4	9	histone peptidyl-prolyl isomerization	BP	0.00252901049819598
5889	GO:0050347	9.44017984179188e-05	0.999997288609816	4	8	trans-octaprenyltranstransferase activity	MF	0.00252901049819598
6245	GO:0052924	9.44017984179188e-05	0.999997288609816	4	8	all-trans-nonaprenyl-diphosphate synthase (geranylgeranyl-diphosphate specific) activity	MF	0.00252901049819598
2974	GO:0010362	9.50202037455082e-05	0.999996895976737	4	10	negative regulation of anion channel activity by blue light	BP	0.00253638767687468
2509	GO:0009695	0.000118547477483725	0.999941305825735	42	700	jasmonic acid biosynthetic process	BP	0.00315302175724699
1917	GO:0007585	0.000128343531490097	0.999992059969984	5	16	respiratory gaseous exchange	BP	0.0034013335908164
1772	GO:0006879	0.000131724040565702	0.999972441133436	11	86	cellular iron ion homeostasis	BP	0.00347845555693858
2205	GO:0008891	0.000144811288669991	0.999986715797079	6	24	glycolate oxidase activity	MF	0.0038104436598787
5308	GO:0045156	0.000158198882557044	0.999976046582181	8	64	electron transporter, transferring electrons within the cyclic electron transport pathway of photosynthesis activity	MF	0.00414795226108788
2249	GO:0009052	0.000160045550860928	0.999989440615575	5	17	pentose-phosphate shunt, non-oxidative branch	BP	0.00418154347373039
5668	GO:0047746	0.000165380045751739	0.999989187825587	5	16	chlorophyllase activity	MF	0.00430570443059282
3452	GO:0016122	0.000166146015006135	0.999994033266228	4	9	xanthophyll metabolic process	BP	0.00431046889458021
2504	GO:0009688	0.00016806451369027	0.999949788667041	16	170	abscisic acid biosynthetic process	BP	0.00434499655323726
2472	GO:0009642	0.000171509871711582	0.999974413807542	8	47	response to light intensity	BP	0.00441862017921755
2645	GO:0009916	0.000173190052958871	0.999988374947491	5	17	alternative oxidase activity	MF	0.0044464140679788
1261	GO:0005778	0.000174071019331358	0.999950414014852	15	148	peroxisomal membrane	CC	0.00445356787867149
724	GO:0004365	0.000175879179107307	0.999982917253187	6	27	glyceraldehyde-3-phosphate dehydrogenase (NAD+) (phosphorylating) activity	MF	0.00447342012110761
3723	GO:0017004	0.000176056972578079	0.99996873748987	9	80	cytochrome complex assembly	BP	0.00447342012110761
2575	GO:0009814	0.000181733716125776	0.999906591564442	44	736	defense response, incompatible interaction	BP	0.00460184622271914
5979	GO:0051119	0.000189801370666805	0.999962440764252	10	73	sugar transmembrane transporter activity	MF	0.00478973151778279
5942	GO:0050821	0.00019208638773104	0.999970467187108	8	54	protein stabilization	BP	0.00483090731592963
3617	GO:0016702	0.000198048773422048	0.99993226776544	19	233	oxidoreductase activity, acting on single donors with incorporation of molecular oxygen, incorporation of two atoms of oxygen	MF	0.00496397501926313
2347	GO:0009344	0.000208266246983333	0.999991628477855	4	10	nitrite reductase complex [NAD(P)H]	CC	0.00520243456146881
3873	GO:0019216	0.00021527441530718	0.999956675590742	10	74	regulation of lipid metabolic process	BP	0.00535939066256325
7156	GO:1902347	0.000217513260758503	0.99998465353753	5	17	response to strigolactone	BP	0.00539695654378648
4541	GO:0033306	0.000231604173304613	0.999983432752743	5	17	phytol metabolic process	BP	0.0057273620649308
6613	GO:0071836	0.000247729658866758	0.999949250371427	10	74	nectar secretion	BP	0.00610571032553602
5571	GO:0046902	0.00026531205099638	0.99998862490429	4	10	regulation of mitochondrial membrane permeability	BP	0.00651733323942602
5922	GO:0050661	0.000266352954974379	0.999895712133585	23	294	NADP binding	MF	0.00652123757973695
6048	GO:0051503	0.000268502752007783	0.999988451299399	4	10	adenine nucleotide transport	BP	0.00655217606714702
7043	GO:1900056	0.00028911131565188	0.999939430062666	10	77	negative regulation of leaf senescence	BP	0.00703187193398026
3791	GO:0018131	0.000300925601726368	0.999995140936798	3	5	oxazole or thiazole biosynthetic process	BP	0.00727138529138811
6219	GO:0052837	0.000300925601726368	0.999995140936798	3	5	thiazole biosynthetic process	BP	0.00727138529138811
4134	GO:0030397	0.000330208379872128	0.999944462497567	8	60	membrane disassembly	BP	0.00788454438412272
7058	GO:1900366	0.000330208379872128	0.999944462497567	8	60	negative regulation of defense response to insect	BP	0.00788454438412272
7273	GO:1990136	0.000330208379872128	0.999944462497567	8	60	linoleate 9S-lipoxygenase activity	MF	0.00788454438412272
4891	GO:0042128	0.000330566507854753	0.999882284753237	19	226	nitrate assimilation	BP	0.00788454438412272
2393	GO:0009508	0.000349557983580537	0.999932700516471	9	66	plastid chromosome	CC	0.0083107129601109
1262	GO:0005779	0.000354174296713689	0.999960119232999	6	30	integral component of peroxisomal membrane	CC	0.00839347676250326
6550	GO:0071452	0.000385073637222636	0.999981026156549	4	11	cellular response to singlet oxygen	BP	0.00909659576237754
5431	GO:0046028	0.000398238284501361	0.999991588814157	3	6	electron transporter, transferring electrons from cytochrome b6/f complex of photosystem II activity	MF	0.00937762380765307
3532	GO:0016462	0.000404160255080677	0.999930505276063	8	54	pyrophosphatase activity	MF	0.00948686008275088
3094	GO:0010617	0.000410400394301248	0.999965815283452	5	19	circadian regulation of calcium ion oscillation	BP	0.00953495067992077
199	GO:0000481	0.00041072336853337	0.999992611671681	3	5	maturation of 5S rRNA	BP	0.00953495067992077
938	GO:0004740	0.00041072336853337	0.999992611671681	3	5	pyruvate dehydrogenase (acetyl-transferring) kinase activity	MF	0.00953495067992077
971	GO:0004802	0.000411367225709322	0.999979367874032	4	11	transketolase activity	MF	0.00953495067992077
4463	GO:0032542	0.000441560909506944	0.999987321425635	3	11	sulfiredoxin activity	MF	0.0102028167652948
1402	GO:0006109	0.000451299430508154	0.999946779429494	6	30	regulation of carbohydrate metabolic process	BP	0.0103953519912065
1260	GO:0005777	0.000453740726253085	0.999736586342482	56	1052	peroxisome	CC	0.0104191271115382
5567	GO:0046873	0.000471074202475646	0.999859221991192	14	144	metal ion transmembrane transporter activity	MF	0.0107836614647211
2554	GO:0009780	0.000504907445054249	0.999997789134426	2	3	photosynthetic NADP+ reduction	BP	0.0115007464853945
1738	GO:0006812	0.000505510225554938	0.999767787665217	29	431	cation transport	BP	0.0115007464853945
7161	GO:1902395	0.000524654628211922	0.999986537089352	3	7	regulation of 1-deoxy-D-xylulose-5-phosphate synthase activity	BP	0.0118996819662544
6318	GO:0061088	0.000537064963547279	0.999934516649726	6	30	regulation of sequestering of zinc ion	BP	0.012143909298069
3468	GO:0016165	0.000541583427602611	0.999887916242752	9	78	linoleate 13S-lipoxygenase activity	MF	0.012208743486871
1391	GO:0006097	0.000544017703134755	0.999875954357954	10	81	glyoxylate cycle	BP	0.01222634315191
6011	GO:0051287	0.000553490658091359	0.999787466845417	20	271	NAD binding	MF	0.0124015452300834
528	GO:0003959	0.000556616186669325	0.999929546163604	6	39	NADPH dehydrogenase activity	MF	0.0124338975354471
4677	GO:0034440	0.000562331148281396	0.999896964077574	8	64	lipid oxidation	BP	0.0125237244288935
2312	GO:0009249	0.000564138556927911	0.999948120184672	5	22	protein lipoylation	BP	0.0125262477174924
2511	GO:0009697	0.000579113493236235	0.999671566473769	50	911	salicylic acid biosynthetic process	BP	0.0128202549969722
7358	GO:2000306	0.000592409456944632	0.999966201292384	4	12	positive regulation of photomorphogenesis	BP	0.0130754493273093
3557	GO:0016559	0.0005974047231617	0.999924732988238	6	33	peroxisome fission	BP	0.0131464598900524
2722	GO:0010028	0.000599880307705163	0.99996565892615	4	12	xanthophyll cycle	BP	0.0131617655643085
656	GO:0004161	0.000608251810854986	0.999888485460376	8	55	dimethylallyltranstransferase activity	MF	0.0133059582528455
2028	GO:0008299	0.000611781553886316	0.999833175927329	12	115	isoprenoid biosynthetic process	BP	0.0133436956030543
6040	GO:0051457	0.000619406249394469	0.999963346424198	4	13	maintenance of protein location in nucleus	BP	0.0134702641412432
5601	GO:0047066	0.000626938171724053	0.999961380815273	4	15	phospholipid-hydroperoxide glutathione peroxidase activity	MF	0.0135940787147438
4473	GO:0032588	0.000647695604512378	0.999834776343337	11	100	trans-Golgi network membrane	CC	0.0140031032156857
6007	GO:0051262	0.000668046988184955	0.999875554045282	8	56	protein tetramerization	BP	0.0144009895937013
5460	GO:0046283	0.000692333645665407	0.999795552492659	13	139	anthocyanin-containing compound metabolic process	BP	0.0148811481861919
6565	GO:0071484	0.000695165124085296	0.99995596714955	4	15	cellular response to light intensity	BP	0.0148986983405411
1393	GO:0006099	0.000726125337453557	0.999761479012156	15	168	tricarboxylic acid cycle	BP	0.0155170048323335
2552	GO:0009772	0.000728212155371884	0.999859873416408	8	74	photosynthetic electron transport in photosystem II	BP	0.0155170048323335
5309	GO:0045157	0.000737059788890373	0.999952568834185	4	15	electron transporter, transferring electrons within the noncyclic electron transport pathway of photosynthesis activity	MF	0.0156604025260213
2370	GO:0009415	0.00076471338674022	0.999852492275607	8	68	response to water	BP	0.0162014062508802
966	GO:0004795	0.000799391521272727	0.999978474946295	3	6	threonine synthase activity	MF	0.0165209033828012
5148	GO:0043496	0.000799903052934805	0.999978456342604	3	6	regulation of protein homodimerization activity	BP	0.0165209033828012
4610	GO:0033862	0.000799903085073353	0.999978456341435	3	6	UMP kinase activity	MF	0.0165209033828012
2954	GO:0010336	0.000799903085073391	0.999978456341435	3	6	gibberellic acid homeostasis	BP	0.0165209033828012
5479	GO:0046422	0.000799903085073391	0.999978456341435	3	6	violaxanthin de-epoxidase activity	MF	0.0165209033828012
6962	GO:0097708	0.000799903085073391	0.999978456341435	3	6	intracellular vesicle	CC	0.0165209033828012
2488	GO:0009661	0.000799903085073392	0.999978456341435	3	6	chromoplast organization	BP	0.0165209033828012
4663	GO:0034337	0.000799903085074769	0.999978456341435	3	6	RNA folding	BP	0.0165209033828012
6634	GO:0072387	0.000799903085074769	0.999978456341435	3	6	flavin adenine dinucleotide metabolic process	BP	0.0165209033828012
5495	GO:0046480	0.000842412320626062	0.999945816703566	4	13	galactolipid galactosyltransferase activity	MF	0.0173504086315017
2228	GO:0008964	0.00085136673635716	0.999914136051422	5	22	phosphoenolpyruvate carboxylase activity	MF	0.0174861268017357
3270	GO:0015562	0.000915614607933341	0.9998746932061	6	33	efflux transmembrane transporter activity	MF	0.0187272626590678
5923	GO:0050662	0.000917926291967451	0.999548868848517	31	515	coenzyme binding	MF	0.0187272626590678
5076	GO:0043100	0.000919393609039981	0.999938219270471	4	14	pyrimidine nucleobase salvage	BP	0.0187272626590678
1839	GO:0007031	0.000922112011688767	0.999753379530528	11	108	peroxisome organization	BP	0.0187310335561174
2520	GO:0009707	0.000983815620725682	0.999665799036325	15	185	chloroplast outer membrane	CC	0.0199296786291663
6737	GO:0080086	0.00105597699575908	0.999708119625395	11	166	stamen filament development	BP	0.0213330434607721
6696	GO:0080040	0.00116606653643699	0.999914989985929	4	15	positive regulation of cellular response to phosphate starvation	BP	0.0234929045515397
3453	GO:0016123	0.00123090148246894	0.999745801858737	8	62	xanthophyll biosynthetic process	BP	0.0246587231273959
7089	GO:1901332	0.00123389553088814	0.999862737328483	5	24	negative regulation of lateral root development	BP	0.0246587231273959
7024	GO:0102996	0.00123393664554186	1	2	2	beta,beta digalactosyldiacylglycerol galactosyltransferase activity	MF	0.0246587231273959
5326	GO:0045261	0.00126613393389852	0.99973550802401	8	69	proton-transporting ATP synthase complex, catalytic core F(1)	CC	0.0252339469197995
5445	GO:0046109	0.00132711418604028	0.99994974969834	3	8	uridine biosynthetic process	BP	0.0263781782031769
865	GO:0004616	0.00133508460307991	0.999801326934168	6	36	phosphogluconate dehydrogenase (decarboxylating) activity	MF	0.0264654572524742
2877	GO:0010244	0.001339967381349	0.999758133722591	7	48	response to low fluence blue light stimulus by blue low-fluence system	BP	0.0264912267852795
1934	GO:0008047	0.00135047475038609	0.999715524186371	8	67	enzyme activator activity	MF	0.0266277608116126
3674	GO:0016829	0.00139019901660453	0.999192447863557	47	866	lyase activity	MF	0.0273381157680157
1696	GO:0006695	0.00140562184658185	0.99989214034438	4	15	cholesterol biosynthetic process	BP	0.0275680847045787
3450	GO:0016120	0.00147155629898269	0.999776768534411	6	36	carotene biosynthetic process	BP	0.0287848869700477
6697	GO:0080041	0.0014927250445717	0.999941086745721	3	8	ADP-ribose pyrophosphohydrolase activity	MF	0.0291219234289265
2725	GO:0010031	0.00152025707207489	0.999880800787903	4	15	circumnutation	BP	0.029581002081373
4768	GO:0035250	0.00157372162961428	0.999813824780108	5	25	UDP-galactosyltransferase activity	MF	0.0305409389222256
1373	GO:0006048	0.00163508963434868	0.999802825768589	5	27	UDP-N-acetylglucosamine biosynthetic process	BP	0.0316162455645142
4969	GO:0042550	0.00163768218166201	0.999865475702226	4	17	photosystem I stabilization	BP	0.0316162455645142
1714	GO:0006754	0.00171427181935656	0.999408751606453	14	180	ATP biosynthetic process	BP	0.033008661021673
674	GO:0004222	0.00181928949795262	0.999292257245282	17	219	metalloendopeptidase activity	MF	0.0349398092152252
6858	GO:0090308	0.00187167542225365	0.999842387205592	4	16	regulation of methylation-dependent chromatin silencing	BP	0.0358527670262785
7327	GO:2000030	0.00190472424262103	0.99983688066876	4	17	regulation of response to red or far red light	BP	0.0363915531006199
3372	GO:0015867	0.00191775389103035	0.999691673525552	6	38	ATP transport	BP	0.036546062552264
2061	GO:0008422	0.00196822277817812	0.999419673276678	11	113	beta-glucosidase activity	MF	0.0373660550569077
3610	GO:0016668	0.00197089010984501	0.999831641982885	4	16	oxidoreductase activity, acting on a sulfur group of donors, NAD(P) as acceptor	MF	0.0373660550569077
428	GO:0003700	0.0020005266584391	0.998429707507969	210	5312	DNA-binding transcription factor activity	MF	0.037830931234012
3928	GO:0019464	0.00202035533178077	0.99982413282525	4	17	glycine decarboxylation via glycine cleavage system	BP	0.0381084370489466
2464	GO:0009631	0.00205921365969646	0.999092115444504	21	365	cold acclimation	BP	0.0387425592870117
5506	GO:0046509	0.00212410165963637	0.999905010525499	3	8	1,2-diacylglycerol 3-beta-galactosyltransferase activity	MF	0.039861948404445
1991	GO:0008198	0.00217160817465345	0.999638053203431	6	43	ferrous iron binding	MF	0.0406503059326269
3953	GO:0019676	0.00230879661261644	0.999697177833577	5	28	ammonia assimilation cycle	BP	0.0431091973577928
2941	GO:0010322	0.00233097773488168	0.999883397717967	3	10	regulation of isopentenyl diphosphate biosynthetic process, methylerythritol 4-phosphate pathway	BP	0.0434137263771162
6793	GO:0080149	0.00234672234716632	0.99996000486156	2	6	sucrose induced translational repression	BP	0.0435971483290144
720	GO:0004360	0.00240262004013623	0.999882545212465	3	9	glutamine-fructose-6-phosphate transaminase (isomerizing) activity	MF	0.0445237407939029
2176	GO:0008805	0.00242399744520825	0.99977573669878	4	18	carbon-monoxide oxygenase activity	MF	0.0448075927746746
2302	GO:0009228	0.00243519513951236	0.999506244912484	7	55	thiamine biosynthetic process	BP	0.0449023263380409
3223	GO:0015232	0.00247309201329846	0.99966172375975	5	36	heme transporter activity	MF	0.0454876675281811
3482	GO:0016226	0.00254170480494927	0.998814673571794	23	361	iron-sulfur cluster assembly	BP	0.0465332595992322
3589	GO:0016618	0.00254252595051255	0.999658973493258	5	28	hydroxypyruvate reductase activity	MF	0.0465332595992322
4539	GO:0033281	0.0027235837073783	0.999860767973624	3	9	TAT protein transport complex	CC	0.049723896129272
