## Supplementary File 2 for "Validation and characterisation of a wheat GENIE3 network using an independent RNA-Seq dataset": C2C2_Dofgenie3_GOseq_enrichment.txt

category	over_represented_pvalue	under_represented_pvalue	numDEInCat	numInCat	term	ontology	over_rep_padj
428	GO:0003700	1.84922835782231e-30	1	549	5312	DNA-binding transcription factor activity	MF	1.36731944777382e-26
1024	GO:0004867	3.89451651777518e-17	1	45	237	serine-type endopeptidase inhibitor activity	MF	1.43980275662149e-13
1508	GO:0006355	1.10929215878105e-16	1	798	9543	regulation of transcription, DNA-templated	BP	2.73403540734236e-13
1179	GO:0005576	9.57195975367773e-15	1	539	6188	extracellular region	CC	1.76937676046733e-11
5599	GO:0046983	2.83243089055498e-14	1	159	1369	protein dimerization activity	MF	4.18859880095271e-11
2586	GO:0009827	8.86865844175111e-14	1	87	548	plant-type cell wall modification	BP	9.44054731347117e-11
309	GO:0001046	9.54726209832216e-14	1	36	132	core promoter sequence-specific DNA binding	MF	9.44054731347117e-11
418	GO:0003677	1.02142789434365e-13	1	756	9431	DNA binding	MF	9.44054731347117e-11
5950	GO:0050896	1.74768130442652e-13	1	46	294	response to stimulus	BP	1.43581728499219e-10
1018	GO:0004857	4.23620006231493e-13	1	50	301	enzyme inhibitor activity	MF	3.13224632607566e-10
6835	GO:0090057	3.13996599288943e-12	1	15	42	root radial pattern formation	BP	2.1106280501295e-09
2674	GO:0009958	4.29189057510007e-12	1	48	253	positive gravitropism	BP	2.64451990935749e-09
5228	GO:0044212	5.41228838049608e-12	1	115	912	transcription regulatory region DNA binding	MF	3.03410180150138e-09
1922	GO:0007623	5.74485058439537e-12	1	106	801	circadian rhythm	BP	3.03410180150138e-09
5071	GO:0043086	9.44595190106964e-12	1	73	536	negative regulation of catalytic activity	BP	4.65622455710059e-09
2814	GO:0010167	1.19232155675458e-11	1	136	1153	response to nitrate	BP	5.51001599415212e-09
2534	GO:0009739	1.78915120227307e-11	1	89	673	response to gibberellin	BP	7.23224329375787e-09
6567	GO:0071490	1.85843417069786e-11	1	15	35	cellular response to far red light	BP	7.23224329375787e-09
6568	GO:0071491	1.85843417069786e-11	1	15	35	cellular response to red light	BP	7.23224329375787e-09
2679	GO:0009963	2.17720841526632e-11	1	62	390	positive regulation of flavonoid biosynthetic process	BP	8.04913951123959e-09
6564	GO:0071483	3.38410257919862e-11	1	19	54	cellular response to blue light	BP	1.13965711033821e-08
336	GO:0001228	3.39091918142287e-11	1	33	139	DNA-binding transcription activator activity, RNA polymerase II-specific	MF	1.13965711033821e-08
6569	GO:0071492	4.74996166100515e-11	1	17	47	cellular response to UV-A	BP	1.52700941397705e-08
2529	GO:0009734	8.06662500209328e-11	1	156	1460	auxin-activated signaling pathway	BP	2.4851927193949e-08
2023	GO:0008289	8.651450708188e-11	1	56	456	lipid binding	MF	2.55875306145368e-08
5159	GO:0043565	9.08801952174674e-11	1	239	2454	sequence-specific DNA binding	MF	2.58449293629982e-08
5422	GO:0045944	1.81077873258072e-10	1	44	233	positive regulation of transcription by RNA polymerase II	BP	4.95885109211181e-08
4162	GO:0030599	3.79886175073713e-10	1	45	295	pectinesterase activity	MF	1.00317084946251e-07
2388	GO:0009501	4.90331268603123e-10	0.999999999936801	22	68	amyloplast	CC	1.25017565519017e-07
2715	GO:0010021	6.15237165465451e-10	0.999999999950044	16	36	amylopectin biosynthetic process	BP	1.51635453381718e-07
6566	GO:0071486	6.73790092026621e-10	0.999999999923158	19	65	cellular response to high light intensity	BP	1.60709804530479e-07
2539	GO:0009744	8.58958995215882e-10	1	111	948	response to sucrose	BP	1.96764410863273e-07
2792	GO:0010117	8.7817494705004e-10	0.999999999887623	19	65	photoprotection	BP	1.96764410863273e-07
448	GO:0003779	9.27045614158662e-10	1	53	333	actin binding	MF	2.01605155032034e-07
2627	GO:0009886	1.00925987630443e-09	0.9999999998288	24	87	post-embryonic animal morphogenesis	BP	2.13213357868427e-07
1504	GO:0006351	1.14530805156833e-09	1	526	6449	transcription, DNA-templated	BP	2.35233548147117e-07
5576	GO:0046910	1.38596195421612e-09	0.999999999722949	27	127	pectinesterase inhibitor activity	MF	2.76967640256053e-07
3299	GO:0015706	1.78548001189474e-09	1	128	1142	nitrate transport	BP	3.47416821261834e-07
2838	GO:0010200	8.43014088206526e-09	1	209	2255	response to chitin	BP	1.59826824825617e-06
4998	GO:0042752	1.20882990628464e-08	0.999999996715442	33	168	regulation of circadian rhythm	BP	2.23452208176716e-06
1314	GO:0005886	1.37254504885098e-08	1	1049	13857	plasma membrane	CC	2.47526782712297e-06
4516	GO:0033095	2.05845835379084e-08	0.999999999817236	6	8	aleurone grain	CC	3.62386692093558e-06
421	GO:0003682	2.67236278836006e-08	1	143	1425	chromatin binding	MF	4.51756909125548e-06
2481	GO:0009651	2.68830186658427e-08	1	398	4724	response to salt stress	BP	4.51756909125548e-06
2607	GO:0009860	3.02681783347116e-08	1	151	1450	pollen tube growth	BP	4.97339801348573e-06
2545	GO:0009753	5.57210931234045e-08	1	222	2380	response to jasmonic acid	BP	8.95656005553158e-06
2532	GO:0009737	7.31275457513947e-08	1	363	4267	response to abscisic acid	BP	1.15043632614003e-05
2528	GO:0009733	8.88783597501896e-08	1	217	2423	response to auxin	BP	1.36909706665188e-05
2783	GO:0010106	1.08826319735289e-07	1	56	409	cellular response to iron ion starvation	BP	1.61750668593494e-05
3226	GO:0015250	1.09379678518727e-07	0.999999975658427	23	102	water channel activity	MF	1.61750668593494e-05
5944	GO:0050826	1.19452414828968e-07	1	283	3358	response to freezing	BP	1.7318257945988e-05
464	GO:0003844	1.36886262283351e-07	0.999999993892134	9	15	1,4-alpha-glucan branching enzyme activity	MF	1.94641735254442e-05
6531	GO:0071333	1.63327705495189e-07	0.999999981847979	13	37	cellular response to glucose stimulus	BP	2.27857557439892e-05
2535	GO:0009740	1.70368095806564e-07	1	55	427	gibberellic acid mediated signaling pathway	BP	2.33278092665506e-05
3124	GO:0010951	2.10283086327435e-07	0.99999995113886	22	155	negative regulation of endopeptidase activity	BP	2.82696934600919e-05
2524	GO:0009723	2.26985052099716e-07	1	147	1505	response to ethylene	BP	2.99701334861661e-05
5285	GO:0045028	2.47404817608076e-07	0.999999995435312	7	9	G protein-coupled purinergic nucleotide receptor activity	MF	3.20931793227038e-05
7354	GO:2000214	2.55672401941349e-07	0.999999995258705	7	9	regulation of proline metabolic process	BP	3.21025059255065e-05
4930	GO:0042309	2.60501806265944e-07	1	240	2823	homoiothermy	BP	3.21025059255065e-05
5943	GO:0050825	2.60501806265944e-07	1	240	2823	ice binding	MF	3.21025059255065e-05
5946	GO:0050829	4.3159442485418e-07	0.999999909033496	20	81	defense response to Gram-negative bacterium	BP	5.23149045470788e-05
5386	GO:0045735	4.5323315282048e-07	0.999999867307786	47	358	nutrient reservoir activity	MF	5.40517085799134e-05
1339	GO:0005975	8.01782334265162e-07	0.999999678090841	181	1886	carbohydrate metabolic process	BP	9.41012472945493e-05
1342	GO:0005978	8.19223517360404e-07	0.999999838081628	18	69	glycogen biosynthetic process	BP	9.46459169900441e-05
5092	GO:0043169	8.79869020867891e-07	0.999999693923854	80	679	cation binding	MF	9.73910401378219e-05
731	GO:0004373	8.95670912817404e-07	0.9999999115012	11	27	glycogen (starch) synthase activity	MF	9.73910401378219e-05
2239	GO:0009011	8.95670912817404e-07	0.9999999115012	11	27	starch synthase activity	MF	9.73910401378219e-05
2313	GO:0009250	8.95670912817404e-07	0.9999999115012	11	27	glucan biosynthetic process	BP	9.73910401378219e-05
5537	GO:0046685	1.02438597727762e-06	0.99999969013165	28	159	response to arsenic-containing substance	BP	0.000109772607478127
5409	GO:0045892	1.16797963987673e-06	0.999999574668897	96	899	negative regulation of transcription, DNA-templated	BP	0.000123372020817836
6306	GO:0060918	1.26415690866988e-06	0.99999965387768	24	138	auxin transport	BP	0.000131650368770494
2450	GO:0009611	1.31036170722566e-06	0.999999175928842	310	3690	response to wounding	BP	0.000134566867544813
3787	GO:0018106	1.38424735289903e-06	0.999999788752121	14	45	peptidyl-histidine phosphorylation	BP	0.000140207190785417
5364	GO:0045492	1.5484378571603e-06	0.999999452226144	82	715	xylan biosynthetic process	BP	0.000154718236700584
1899	GO:0007231	1.69251493619824e-06	0.999999711551538	15	52	osmosensory signaling pathway	BP	0.00016685940584333
2469	GO:0009639	1.77673621021615e-06	0.999999291506639	44	348	response to red or far red light	BP	0.00017035970387944
4035	GO:0022891	1.79153763241269e-06	0.999999315763507	47	340	NA	NA	0.00017035970387944
821	GO:0004553	1.79714050616666e-06	0.999999118537305	112	1053	hydrolase activity, hydrolyzing O-glycosyl compounds	MF	0.00017035970387944
1748	GO:0006826	2.36810398474719e-06	0.999999008581592	59	475	iron ion transport	BP	0.000221642542572414
3168	GO:0015105	2.78347659926271e-06	0.999999726146702	10	25	arsenite transmembrane transporter activity	MF	0.000257262824686856
6424	GO:0070544	2.8304309360239e-06	0.999999940207929	6	8	histone H3-K36 demethylation	BP	0.000258372917789638
6622	GO:0071944	3.27333475274968e-06	0.999998966009129	27	162	cell periphery	CC	0.000295158989778429
3415	GO:0016021	5.50963643440493e-06	0.999995320035437	1466	20668	integral component of membrane	CC	0.000488079207414301
909	GO:0004673	5.58545041898487e-06	0.999999012052557	14	50	protein histidine kinase activity	MF	0.000488079207414301
2782	GO:0010105	5.66965790549549e-06	0.999998539614459	20	98	negative regulation of ethylene-activated signaling pathway	BP	0.000488079207414301
3336	GO:0015793	5.6768747413619e-06	0.999998601333181	19	91	glycerol transport	BP	0.000488079207414301
5784	GO:0048511	7.31625832963502e-06	0.999997712112625	25	140	rhythmic process	BP	0.000621797863095648
7062	GO:1900384	7.86003703757837e-06	0.99999758850196	24	142	regulation of flavonol biosynthetic process	BP	0.000660421748361983
2065	GO:0008429	8.45434822320685e-06	0.999998963245355	10	34	phosphatidylethanolamine binding	MF	0.000695267786657226
2323	GO:0009269	8.46282131446448e-06	0.999996796567359	33	226	response to desiccation	BP	0.000695267786657226
1767	GO:0006869	1.04447373352164e-05	0.999995291920316	45	471	lipid transport	BP	0.000848663602819672
2639	GO:0009908	1.07319038306043e-05	0.999993768710556	98	961	flower development	BP	0.000862518444820523
5534	GO:0046658	1.19772830015514e-05	0.999993923319848	64	613	anchored component of plasma membrane	CC	0.000952258392617969
2432	GO:0009569	1.28873718811561e-05	0.999998945699576	8	18	chloroplast starch grain	CC	0.00100627257571416
2666	GO:0009943	1.2928846996598e-05	0.999997909810246	12	42	adaxial/abaxial axis specification	BP	0.00100627257571416
1312	GO:0005884	1.42387261212254e-05	0.999996212138574	19	99	actin filament	CC	0.00109667855146188
2975	GO:0010363	1.48608113937596e-05	0.999990492227892	132	1413	regulation of plant-type hypersensitive response	BP	0.00113279215923153
5961	GO:0051015	1.57427720629402e-05	0.999994184930922	30	190	actin filament binding	MF	0.00117951264118579
7089	GO:1901332	1.57927713656199e-05	0.999998304177382	9	24	negative regulation of lateral root development	BP	0.00117951264118579
2839	GO:0010201	1.93378208484212e-05	0.999999180886496	6	10	response to continuous far red light stimulus by the high-irradiance response system	BP	0.00142983847353226
1026	GO:0004871	1.99049744369756e-05	0.999988032395908	101	1004	NA	NA	0.00145720179195047
3006	GO:0010413	2.44236058447373e-05	0.999986894826281	68	604	glucuronoxylan metabolic process	BP	0.00177047197662733
5117	GO:0043269	2.65928232504783e-05	0.999991438080311	23	133	regulation of ion transport	BP	0.00190900325353434
2725	GO:0010031	3.20657674919306e-05	0.999997629255026	7	15	circumnutation	BP	0.0022797527388013
3966	GO:0019760	3.25364885550473e-05	0.99998698047727	32	222	glucosinolate metabolic process	BP	0.00229118853691447
2250	GO:0009055	3.35028858496734e-05	0.999976058344107	206	2465	electron transfer activity	MF	0.00233698432049514
2600	GO:0009851	3.50900489528913e-05	0.999987837383446	25	150	auxin biosynthetic process	BP	0.00240741975663433
4053	GO:0030048	3.51638265778344e-05	0.999985863018224	32	224	actin filament-based movement	BP	0.00240741975663433
2711	GO:0010017	3.86053991670993e-05	0.999987980838928	21	124	red or far-red light signaling pathway	BP	0.00261309879102513
5596	GO:0046975	3.91694252183284e-05	0.999997937210344	6	11	histone methyltransferase activity (H3-K36 specific)	MF	0.00261309879102513
398	GO:0002238	3.9228288585852e-05	0.999988624976579	19	110	response to molecule of fungal origin	BP	0.00261309879102513
5803	GO:0048574	4.19482626263014e-05	0.999988914643553	17	85	long-day photoperiodism, flowering	BP	0.00276933440945422
156	GO:0000380	4.5509165572135e-05	0.999993121132337	10	35	alternative mRNA splicing, via spliceosome	BP	0.00297782982513598
1657	GO:0006612	4.9593642152201e-05	0.999967014438864	134	1469	protein targeting to membrane	BP	0.00321662622871381
4559	GO:0033500	5.64847108488794e-05	0.999989141694851	12	46	carbohydrate homeostasis	BP	0.0036317213218836
1763	GO:0006862	5.87333637978388e-05	0.999980569681038	22	130	nucleotide transport	BP	0.00374374562001052
1315	GO:0005887	6.15895342261061e-05	0.999962094825105	94	919	integral component of plasma membrane	CC	0.00387580987634537
2724	GO:0010030	6.18536063576892e-05	0.999977044422567	26	180	positive regulation of seed germination	BP	0.00387580987634537
2654	GO:0009927	6.55539325569907e-05	0.999982704187205	16	87	histidine phosphotransfer kinase activity	MF	0.00407315779265873
3472	GO:0016175	7.87794982571046e-05	0.999997083318897	5	8	superoxide-generating NADPH oxidase activity	MF	0.00485413008427526
3191	GO:0015168	8.81782312773925e-05	0.999982084449887	12	48	glycerol transmembrane transporter activity	MF	0.00538834580219041
2989	GO:0010380	9.31906736838552e-05	0.999973284104939	17	99	regulation of chlorophyll biosynthetic process	BP	0.00564796591162644
1343	GO:0005980	0.000107954529092362	0.999986767761549	8	23	glycogen catabolic process	BP	0.00648955925291809
3298	GO:0015700	0.000110800275294981	0.999981185898158	10	36	arsenite transport	BP	0.0065799484226768
4554	GO:0033466	0.000111237970359021	0.999998359310853	4	5	trans-zeatin biosynthetic process	BP	0.0065799484226768
5754	GO:0048443	0.000118420970244313	0.999943421007675	40	329	stamen development	BP	0.00694924328560673
1069	GO:0005089	0.000130373312406957	0.999977402851542	10	36	Rho guanyl-nucleotide exchange factor activity	MF	0.00754342808648605
4428	GO:0032319	0.000130586799441468	0.999986787040859	7	18	NA	NA	0.00754342808648605
1812	GO:0006979	0.000143726378294922	0.999891169848427	242	2970	response to oxidative stress	BP	0.00823808403963295
1765	GO:0006865	0.000145367006922688	0.999914456124815	71	678	amino acid transport	BP	0.00826802807066429
5566	GO:0046872	0.000147763054238439	0.999875301540991	679	9321	metal ion binding	MF	0.00834015284762609
3083	GO:0010588	0.000153952779655265	0.999950258911505	19	111	cotyledon vascular tissue pattern formation	BP	0.0086236882785684
4705	GO:0034605	0.000156410738634388	0.999940720096377	24	182	cellular response to heat	BP	0.008695496251599
4023	GO:0022621	0.000159497514913509	0.999992221056748	5	9	NA	NA	0.00880093003933198
2533	GO:0009738	0.000163204518630017	0.999884697772692	154	1771	abscisic acid-activated signaling pathway	BP	0.00893877193148403
69	GO:0000156	0.000166762985773612	0.999941469402725	21	149	phosphorelay response regulator activity	MF	0.00906651115301537
4193	GO:0030775	0.000169563029425499	0.999986369047829	6	14	glucuronoxylan 4-O-methyltransferase activity	MF	0.00913890623752896
3228	GO:0015254	0.000170566548658236	0.999956039226204	14	72	glycerol channel activity	MF	0.00913890623752896
1183	GO:0005618	0.000174600454786521	0.999866632836173	251	3103	cell wall	CC	0.00928773929993908
3296	GO:0015696	0.000183850981423096	0.999933621197406	22	140	ammonium transport	BP	0.00970995826173124
403	GO:0002679	0.000189567620689544	0.999897542183641	52	489	respiratory burst involved in defense response	BP	0.00994087225091127
2580	GO:0009820	0.000193096436359801	0.999984087988845	6	14	alkaloid metabolic process	BP	0.0100546130312984
2522	GO:0009718	0.000194683653144383	0.999887058671297	65	625	anthocyanin-containing compound biosynthetic process	BP	0.0100663701492977
5350	GO:0045431	0.000196587397631582	0.999983744806584	6	14	flavonol synthase activity	MF	0.0100942167922772
7373	GO:2000693	0.000198975243067601	0.999966610679886	9	38	positive regulation of seed maturation	BP	0.010146365153392
5841	GO:0048834	0.000203732410314676	1	3	3	specification of petal number	BP	0.0102476016453518
6925	GO:0090698	0.000203732410314676	1	3	3	post-embryonic plant morphogenesis	BP	0.0102476016453518
1025	GO:0004869	0.000208231678946536	0.999950180177212	12	95	cysteine-type endopeptidase inhibitor activity	MF	0.0104031421225046
5945	GO:0050827	0.000220734346662398	0.999992052493786	4	8	NA	NA	0.0109537567733005
5718	GO:0048226	0.000227883018520513	0.999978729074195	6	18	Casparian strip	CC	0.0112331135929378
5815	GO:0048610	0.000244574171863828	0.999948264390658	11	46	NA	NA	0.0119760359388155
616	GO:0004097	0.000265953444125958	0.999975993329294	6	15	catechol oxidase activity	MF	0.0128412160878798
5751	GO:0048440	0.000266596808628013	0.999882850614982	30	227	carpel development	BP	0.0128412160878798
2536	GO:0009741	0.000267596500003988	0.999849340191542	56	582	response to brassinosteroid	BP	0.0128412160878798
5571	GO:0046902	0.000269189679959613	0.999984021497481	5	10	regulation of mitochondrial membrane permeability	BP	0.0128412160878798
2983	GO:0010373	0.000275364777079605	0.999992189877428	4	6	negative regulation of gibberellin biosynthetic process	BP	0.0130515843700423
1829	GO:0007015	0.000300249588382942	0.999896744448284	19	124	actin filament organization	BP	0.0138832711104889
5744	GO:0048364	0.000303273559707218	0.99979764216038	106	1136	root development	BP	0.0138832711104889
4020	GO:0022603	0.000307664657527706	0.999953946226316	8	27	regulation of anatomical structure morphogenesis	BP	0.0138832711104889
6131	GO:0051938	0.000314448754426813	0.999980673821592	5	10	L-glutamate import	BP	0.0138832711104889
2865	GO:0010229	0.000317404039408685	0.999880334254604	22	146	inflorescence development	BP	0.0138832711104889
2403	GO:0009522	0.000317646869870802	0.99986704519749	26	242	photosystem I	CC	0.0138832711104889
3172	GO:0015115	0.000323557924748899	1	3	3	silicate transmembrane transporter activity	MF	0.0138832711104889
3300	GO:0015708	0.000323557924748899	1	3	3	silicic acid import across plasma membrane	BP	0.0138832711104889
5963	GO:0051017	0.000324088549392826	0.999916335758333	13	64	actin filament bundle assembly	BP	0.0138832711104889
2769	GO:0010089	0.000328546734877646	0.999767945120443	140	1546	xylem development	BP	0.0138832711104889
1311	GO:0005882	0.000332341964467807	1	3	3	intermediate filament	CC	0.0138832711104889
5298	GO:0045095	0.000332341964467807	1	3	3	keratin filament	CC	0.0138832711104889
5750	GO:0048439	0.000332393031495517	0.999847632779789	32	242	flower morphogenesis	BP	0.0138832711104889
1233	GO:0005740	0.0003328903167256	0.999873791546525	22	151	mitochondrial envelope	CC	0.0138832711104889
3619	GO:0016706	0.000337530997957425	0.999817907802372	48	434	oxidoreductase activity, acting on paired donors, with incorporation or reduction of molecular oxygen, 2-oxoglutarate as one donor, and incorporation of one atom each of oxygen into both donors	MF	0.0138832711104889
6511	GO:0071244	0.000338472588082028	1	3	3	cellular response to carbon dioxide	BP	0.0138832711104889
2200	GO:0008878	0.000339100758571085	0.999967923837533	6	15	glucose-1-phosphate adenylyltransferase activity	MF	0.0138832711104889
5019	GO:0042803	0.000339315046101266	0.999752513313846	168	1926	protein homodimerization activity	MF	0.0138832711104889
6782	GO:0080138	0.000343606398274091	1	3	3	NA	NA	0.0138832711104889
583	GO:0004043	0.000343608143524407	1	3	3	L-aminoadipate-semialdehyde dehydrogenase activity	MF	0.0138832711104889
636	GO:0004133	0.000343608143524407	1	3	3	glycogen debranching enzyme activity	MF	0.0138832711104889
2925	GO:0010303	0.000343608143524407	1	3	3	limit dextrinase activity	MF	0.0138832711104889
5970	GO:0051060	0.000343608143524407	1	3	3	pullulanase activity	MF	0.0138832711104889
2431	GO:0009568	0.000343608143524407	1	3	3	amyloplast starch grain	CC	0.0138832711104889
2816	GO:0010170	0.000343608143524407	1	3	3	glucose-1-phosphate adenylyltransferase complex	CC	0.0138832711104889
2876	GO:0010243	0.000343608143524407	1	3	3	response to organonitrogen compound	BP	0.0138832711104889
4604	GO:0033840	0.000343608143524407	1	3	3	NDP-glucose-starch glucosyltransferase activity	MF	0.0138832711104889
7371	GO:2000652	0.000347665938610518	0.99987514973888	20	131	regulation of secondary cell wall biogenesis	BP	0.0139708801635118
1130	GO:0005355	0.000359854759312533	0.999838983232372	30	225	glucose transmembrane transporter activity	MF	0.0143060272723603
4051	GO:0030041	0.000359875719861918	0.999932891477699	9	45	actin filament polymerization	BP	0.0143060272723603
400	GO:0002240	0.000443176191348752	0.999939525904604	7	25	response to molecule of oomycetes origin	BP	0.0175232340044528
2365	GO:0009409	0.000458497839723658	0.999629341088297	351	4560	response to cold	BP	0.0180326224835996
3435	GO:0016068	0.000500762319183985	0.999734612270529	43	402	type I hypersensitivity	BP	0.0195125231717241
3470	GO:0016168	0.000501532817569019	0.999791708915558	24	226	chlorophyll binding	MF	0.0195125231717241
3186	GO:0015145	0.000506681694478094	0.999845649197818	15	83	monosaccharide transmembrane transporter activity	MF	0.0195125231717241
3317	GO:0015749	0.000506681694478094	0.999845649197818	15	83	monosaccharide transmembrane transport	BP	0.0195125231717241
2531	GO:0009736	0.000540568975640289	0.999722172824098	39	363	cytokinin-activated signaling pathway	BP	0.0207096736056181
6267	GO:0055085	0.000559480697071216	0.99958059079572	186	2155	transmembrane transport	BP	0.0213237127533225
7097	GO:1901430	0.000602752607993794	0.999821957006404	14	78	positive regulation of syringal lignin biosynthetic process	BP	0.0228551424795185
2670	GO:0009954	0.000613039420220307	0.999880544561776	9	36	proximal/distal pattern formation	BP	0.0230622236445436
855	GO:0004602	0.000614451995939286	0.99980629916043	15	101	glutathione peroxidase activity	MF	0.0230622236445436
5598	GO:0046982	0.000637482106876516	0.999562570228187	108	1292	protein heterodimerization activity	MF	0.0238057712032574
5832	GO:0048768	0.000656981468724938	0.999751167714564	20	134	root hair cell tip growth	BP	0.0244071074496442
1182	GO:0005615	0.000660186839319561	0.999664169433988	37	325	extracellular space	CC	0.0244071074496442
2543	GO:0009750	0.000682470892096088	0.999571898939163	72	747	response to fructose	BP	0.0250901503866296
7325	GO:2000028	0.000686229607420196	0.999794524827952	14	78	regulation of photoperiodism, flowering	BP	0.0250901503866296
5707	GO:0048046	0.000688842376046228	0.999484564391331	177	2171	apoplast	CC	0.0250901503866296
5785	GO:0048513	0.000698059305778907	0.999779370284278	15	88	animal organ development	BP	0.0253012279751433
6811	GO:0080170	0.000702678133105667	0.999857650784306	9	41	hydrogen peroxide transmembrane transport	BP	0.0253444005667478
4067	GO:0030118	0.000740670360724777	0.999850436895816	9	38	clathrin coat	CC	0.0265850322679563
3430	GO:0016049	0.000753781986176129	0.999556161153283	56	569	cell growth	BP	0.0269249468878565
2882	GO:0010252	0.000774130513563066	0.999719749910876	18	123	auxin homeostasis	BP	0.0275188510446409
2444	GO:0009594	0.000779609031065875	0.999934969099153	5	12	detection of nutrient	BP	0.027581000840675
5995	GO:0051213	0.000785823148281612	0.999581060215367	41	368	dioxygenase activity	MF	0.0276684588494964
5073	GO:0043090	0.000796987641508269	0.999586668677384	38	324	amino acid import	BP	0.0279285621863135
854	GO:0004601	0.000839621204858908	0.999436941780591	93	1023	peroxidase activity	MF	0.0292837697581451
4738	GO:0034975	0.000846386109666848	0.999928058722301	5	12	protein folding in endoplasmic reticulum	BP	0.029381121572191
2369	GO:0009414	0.000872578079269087	0.999296481713318	308	3988	response to water deprivation	BP	0.030148795879045
2502	GO:0009686	0.000934137734639228	0.999525858026725	35	295	gibberellin biosynthetic process	BP	0.0319934877553215
5363	GO:0045491	0.00093462176834588	0.999762018479792	11	54	xylan metabolic process	BP	0.0319934877553215
3530	GO:0016459	0.000958725768062561	0.99979686330626	9	41	myosin complex	CC	0.0326673655716801
6454	GO:0070838	0.000966041567677004	0.999482988142697	40	372	divalent metal ion transport	BP	0.0327656484009347
2947	GO:0010328	0.000978881424854923	0.999749289921822	11	54	auxin influx transmembrane transporter activity	MF	0.0328389999291288
6307	GO:0060919	0.000978881424854923	0.999749289921822	11	54	auxin influx	BP	0.0328389999291288
1073	GO:0005094	0.000981528128798682	0.999910763141943	5	13	Rho GDP-dissociation inhibitor activity	MF	0.0328389999291288
5838	GO:0048831	0.00100001416698675	0.999763154217537	10	49	regulation of shoot system development	BP	0.0333067781563063
1225	GO:0005721	0.00102656804977627	0.99970513590028	12	97	pericentric heterochromatin	CC	0.0340378661885461
6785	GO:0080141	0.0010336199692473	0.999772941601451	9	51	regulation of jasmonic acid biosynthetic process	BP	0.0341186877348864
6797	GO:0080155	0.00104890439742558	0.999799898463398	8	36	regulation of double fertilization forming a zygote and endosperm	BP	0.0344044380396257
2333	GO:0009299	0.0010515827694016	0.999774167622189	9	41	mRNA transcription	BP	0.0344044380396257
1905	GO:0007275	0.00115619137390279	0.999126749241368	173	2158	multicellular organism development	BP	0.0376602599939968
1116	GO:0005313	0.00117133891296824	0.999746194900263	9	39	L-glutamate transmembrane transporter activity	MF	0.0379863154495052
5212	GO:0043995	0.00119038230599161	0.999886860428421	5	13	histone acetyltransferase activity (H4-K5 specific)	MF	0.0384353134083056
6529	GO:0071329	0.00122471332494917	0.999797525142368	7	27	cellular response to sucrose stimulus	BP	0.0393718709768441
5074	GO:0043091	0.0013248907593714	0.999870918444127	5	13	NA	NA	0.0424079752155504
1927	GO:0008020	0.00133852256967488	0.999921220501734	4	8	G protein-coupled photoreceptor activity	MF	0.0424590674816092
3725	GO:0017006	0.00133852256967488	0.999921220501734	4	8	protein-tetrapyrrole linkage	BP	0.0424590674816092
690	GO:0004321	0.00134371406420024	0.999868655672123	5	13	fatty-acyl-CoA synthase activity	MF	0.0424590674816092
1175	GO:0005545	0.00135832081065105	0.999697127312624	9	41	1-phosphatidylinositol binding	MF	0.0425568816692962
5729	GO:0048268	0.00135832081065105	0.999697127312624	9	41	clathrin coat assembly	BP	0.0425568816692962
6452	GO:0070828	0.00136472206473935	0.999594110875691	12	99	heterochromatin organization	BP	0.0425770250914883
6552	GO:0071456	0.00139795354763361	0.999288161109978	33	283	cellular response to hypoxia	BP	0.043430540047071
1344	GO:0005982	0.00140496636440166	0.999311494191041	30	244	starch metabolic process	BP	0.0434657794911541
3505	GO:0016307	0.00145314672463424	0.999578248846267	12	64	phosphatidylinositol phosphate kinase activity	MF	0.0447690286747731
5559	GO:0046856	0.00149226592182053	0.999537817084734	13	73	phosphatidylinositol dephosphorylation	BP	0.0457834615184274
5789	GO:0048527	0.00153423992701311	0.999053724045306	59	612	lateral root development	BP	0.0468767356212187
5341	GO:0045330	0.00154869963428889	0.999466757470826	15	93	aspartyl esterase activity	MF	0.0471238069791444
246	GO:0000792	0.00156839301356755	0.999525458513696	12	100	heterochromatin	CC	0.047385968134799
1021	GO:0004864	0.0015765415419476	0.999592369647064	10	64	protein phosphatase inhibitor activity	MF	0.047385968134799
6805	GO:0080163	0.0015765415419476	0.999592369647064	10	64	regulation of protein serine/threonine phosphatase activity	BP	0.047385968134799
3031	GO:0010452	0.0015888539434419	0.999726803189186	7	26	histone H3-K36 methylation	BP	0.0475626965903216
4231	GO:0031021	0.00169083138115285	0.999949902718058	3	5	interphase microtubule organizing center	CC	0.0496111398104927
4639	GO:0034080	0.00169083138115285	0.999949902718058	3	5	CENP-A containing nucleosome assembly	BP	0.0496111398104927
5122	GO:0043388	0.00169083138115285	0.999949902718058	3	5	positive regulation of DNA binding	BP	0.0496111398104927
6033	GO:0051417	0.00169083138115285	0.999949902718058	3	5	microtubule nucleation by spindle pole body	BP	0.0496111398104927
6326	GO:0061495	0.00169083138115285	0.999949902718058	3	5	gamma-tubulin small complex, mitotic spindle pole body	CC	0.0496111398104927
