## Supplementary File 2 for "Validation and characterisation of a wheat GENIE3 network using an independent RNA-Seq dataset": C2C2_GATAgenie3_GOseq_enrichment.txt

category	over_represented_pvalue	under_represented_pvalue	numDEInCat	numInCat	term	ontology	over_rep_padj
241	GO:0000786	3.43798893148419e-92	1	178	466	nucleosome	CC	2.54204901593941e-88
2414	GO:0009536	1.04497751919302e-90	1	1199	8422	plastid	CC	3.86328188845658e-87
2392	GO:0009507	3.0701108452637e-86	1	1735	13886	chloroplast	CC	7.56679986329325e-83
4986	GO:0042646	9.12785206444833e-83	1	158	313	plastid nucleoid	CC	1.68728345411327e-79
3890	GO:0019288	8.59107656651901e-79	1	253	804	isopentenyl diphosphate biosynthetic process, methylerythritol 4-phosphate pathway	BP	1.27044840265683e-75
2721	GO:0010027	7.63599192927235e-73	1	230	724	thylakoid membrane organization	BP	9.41008738750662e-70
2433	GO:0009570	2.94762886666985e-60	1	431	2280	chloroplast stroma	CC	3.11353826287955e-57
1494	GO:0006334	4.59217314738881e-59	1	134	409	nucleosome assembly	BP	4.24431603147411e-56
1227	GO:0005730	1.01054144626913e-54	1	377	2107	nucleolus	CC	8.30215939301548e-52
2664	GO:0009941	3.42428985311522e-53	1	365	1892	chloroplast envelope	CC	2.34188517962331e-50
1225	GO:0005721	3.48400554177122e-53	1	63	97	pericentric heterochromatin	CC	2.34188517962331e-50
1513	GO:0006364	1.57058180824322e-52	1	231	934	rRNA processing	BP	9.67740157512533e-50
6452	GO:0070828	4.34504862301453e-52	1	63	99	heterochromatin organization	BP	2.47132996296688e-49
246	GO:0000792	1.4762905020775e-51	1	63	100	heterochromatin	CC	7.79692283740076e-49
1293	GO:0005840	1.63080534023151e-48	1	300	1817	ribosome	CC	8.03878312378119e-46
2486	GO:0009658	8.95814069788017e-48	1	185	670	chloroplast organization	BP	4.13978077000787e-45
244	GO:0000790	6.18735033618915e-47	1	75	153	nuclear chromatin	CC	2.6911334344578e-44
440	GO:0003735	7.47066597390972e-44	1	292	1834	structural constituent of ribosome	MF	3.06878356728269e-41
2421	GO:0009547	2.14452044939996e-43	1	67	119	plastid ribosome	CC	8.34557063308594e-41
2635	GO:0009902	1.11352912471355e-42	1	112	305	chloroplast relocation	BP	4.11671717406599e-40
1536	GO:0006412	4.42266828949107e-42	1	363	2417	translation	BP	1.55720044440462e-39
4715	GO:0034660	2.21646992962556e-41	1	97	239	ncRNA metabolic process	BP	7.44935393620516e-39
2438	GO:0009579	1.97465461850497e-34	1	189	967	thylakoid	CC	6.34808532575033e-32
1528	GO:0006399	3.15275153264367e-34	1	62	120	tRNA metabolic process	BP	9.71310201348639e-32
2413	GO:0009535	1.52811677968474e-33	1	279	1735	chloroplast thylakoid membrane	CC	4.51955818759559e-31
2410	GO:0009532	1.69559937334547e-32	1	207	1028	plastid stroma	CC	4.82202375635246e-30
2845	GO:0010207	3.93563833943323e-31	1	128	558	photosystem II assembly	BP	1.07778184747294e-28
5016	GO:0042793	6.82368054402658e-30	1	79	221	plastid transcription	BP	1.80193906937616e-27
2412	GO:0009534	6.74708496824838e-28	1	153	753	chloroplast thylakoid	CC	1.72027400880098e-25
321	GO:0001085	1.77663812379606e-27	1	41	69	RNA polymerase II transcription factor binding	MF	4.37882076244935e-25
3482	GO:0016226	4.49427977500763e-27	1	99	361	iron-sulfur cluster assembly	BP	1.07195821472279e-24
3409	GO:0015995	5.79955820378321e-27	1	112	436	chlorophyll biosynthetic process	BP	1.34006041746166e-24
2019	GO:0008283	8.46625570179702e-27	1	146	704	cell proliferation	BP	1.8969543836087e-24
3988	GO:0019843	4.10820539208362e-25	1	87	359	rRNA binding	MF	8.93413843207831e-23
1220	GO:0005694	6.3147107810465e-25	1	117	559	chromosome	CC	1.33402775757308e-22
434	GO:0003723	8.31327288474092e-25	1	397	2896	RNA binding	MF	1.70745388082707e-22
3555	GO:0016556	2.08973187289822e-24	1	85	297	mRNA modification	BP	4.17607499140795e-22
4150	GO:0030529	3.50038463458374e-24	1	167	1019	NA	NA	6.811011575819e-22
4911	GO:0042254	1.32323964733832e-21	1	97	477	ribosome biogenesis	BP	2.50872665446655e-19
3392	GO:0015934	6.29437021546525e-21	1	60	204	large ribosomal subunit	CC	1.16351433432875e-18
4026	GO:0022626	9.17675510279154e-20	1	128	754	cytosolic ribosome	CC	1.65494944463514e-17
5286	GO:0045036	1.26052574600738e-19	1	54	158	protein targeting to chloroplast	BP	2.21912556332823e-17
2404	GO:0009523	6.25795465733054e-19	1	73	347	photosystem II	CC	1.07607713340237e-16
1392	GO:0006098	1.5252255027768e-18	1	127	682	pentose-phosphate shunt	BP	2.56307212898447e-16
5598	GO:0046982	4.333712862881e-18	1	190	1292	protein heterodimerization activity	MF	7.12077175736491e-16
4025	GO:0022625	5.48766113309106e-18	1	79	410	cytosolic large ribosomal subunit	CC	8.82081878653811e-16
3403	GO:0015979	7.30651696204237e-18	1	149	1040	photosynthesis	BP	1.1494550301562e-15
340	GO:0001510	1.559684945265e-16	1	113	668	RNA methylation	BP	2.40256468443529e-14
4930	GO:0042309	1.85933207538221e-16	1	347	2823	homoiothermy	BP	2.74958027307521e-14
5943	GO:0050825	1.85933207538221e-16	1	347	2823	ice binding	MF	2.74958027307521e-14
2262	GO:0009073	4.84082143405565e-16	1	58	213	aromatic amino acid family biosynthetic process	BP	7.01824189870735e-14
336	GO:0001228	9.71854086674911e-16	1	44	139	DNA-binding transcription activator activity, RNA polymerase II-specific	MF	1.38190175324506e-13
1203	GO:0005667	1.52659545420067e-15	1	43	133	transcription factor complex	CC	2.129744677049e-13
1682	GO:0006655	2.57512649892647e-15	1	61	237	phosphatidylglycerol biosynthetic process	BP	3.52601580241895e-13
2467	GO:0009637	6.96374136046849e-15	1	97	510	response to blue light	BP	9.36180065805527e-13
2551	GO:0009769	1.3628508059759e-14	1	32	96	photosynthesis, light harvesting in photosystem II	BP	1.79944979631889e-12
5944	GO:0050826	1.42681115972217e-14	1	392	3358	response to freezing	BP	1.85084942368171e-12
3447	GO:0016117	1.5355515653031e-14	1	78	362	carotenoid biosynthetic process	BP	1.95756349549158e-12
1498	GO:0006342	2.48656450029648e-13	1	105	619	chromatin silencing	BP	3.11621320596477e-11
1507	GO:0006354	1.22071179033922e-12	1	60	388	DNA-templated transcription, elongation	BP	1.50432382962804e-10
2484	GO:0009654	1.79021074512897e-12	1	30	91	photosystem II oxygen evolving complex	CC	2.16997020483338e-10
386	GO:0002181	2.17435648995201e-12	1	33	113	cytoplasmic translation	BP	2.59309546559761e-10
2485	GO:0009657	2.5944338471683e-12	1	57	259	plastid organization	BP	3.04495934380356e-10
3954	GO:0019684	3.90415312943987e-12	1	83	547	photosynthesis, light reaction	BP	4.4557636164908e-10
2595	GO:0009840	3.91702238398569e-12	1	19	37	chloroplastic endopeptidase Clp complex	CC	4.4557636164908e-10
1248	GO:0005762	4.21087409841153e-12	1	31	101	mitochondrial large ribosomal subunit	CC	4.71745501267498e-10
3879	GO:0019252	5.28436976097794e-12	1	116	714	starch biosynthetic process	BP	5.8317358227867e-10
421	GO:0003682	5.63743662929789e-12	1	189	1425	chromatin binding	MF	6.12988329956303e-10
2385	GO:0009451	9.16707370817742e-12	1	71	354	RNA modification	BP	9.82338304322665e-10
298	GO:0000977	9.30167948291205e-12	1	47	194	RNA polymerase II regulatory region sequence-specific DNA binding	MF	9.82523115666453e-10
7	GO:0000023	1.04085721343381e-11	1	92	527	maltose metabolic process	BP	1.08395749804642e-09
4465	GO:0032544	1.72113826413353e-11	1	20	43	plastid translation	BP	1.76751337847268e-09
5328	GO:0045271	2.81570022288682e-11	1	31	119	respiratory chain complex I	CC	2.85195718466098e-09
1184	GO:0005622	6.20846790224057e-11	1	486	4787	intracellular	CC	6.20343400934686e-09
4987	GO:0042651	9.84193512398475e-11	1	59	317	thylakoid membrane	CC	9.70283577423244e-09
438	GO:0003729	1.11953612267282e-10	1	136	971	mRNA binding	MF	1.08919080145301e-08
1239	GO:0005747	2.28781858135815e-10	0.999999999951913	39	185	mitochondrial respiratory chain complex I	CC	2.19690007669638e-08
2855	GO:0010218	2.44569089670712e-10	1	84	504	response to far red light	BP	2.31838955003237e-08
5798	GO:0048564	3.30864568347651e-10	0.99999999997204	17	38	photosystem I assembly	BP	3.09672483337029e-08
5410	GO:0045893	4.77617692901336e-10	1	246	2069	positive regulation of transcription, DNA-templated	BP	4.41438152664059e-08
4027	GO:0022627	5.74266658617988e-10	1	49	308	cytosolic small ribosomal subunit	CC	5.24213293064371e-08
2548	GO:0009765	8.72890653617072e-10	0.999999999813842	31	112	photosynthesis, light harvesting	BP	7.87091889371296e-08
4782	GO:0035304	1.00155086539124e-09	1	71	403	regulation of protein dephosphorylation	BP	8.92224951650947e-08
6010	GO:0051276	1.42910240151157e-09	0.999999999655783	34	154	chromosome organization	BP	1.25795037580674e-07
2564	GO:0009793	1.88133795947323e-09	1	404	3711	embryo development ending in seed dormancy	BP	1.63654269086412e-07
2331	GO:0009295	2.46575328670405e-09	0.99999999942824	31	120	nucleoid	CC	2.11997439556858e-07
5273	GO:0044822	2.63794019318655e-09	1	60	361	NA	NA	2.24194595269211e-07
418	GO:0003677	4.81462415411363e-09	1	890	9431	DNA binding	MF	4.04537852221775e-07
4464	GO:0032543	6.26511344694075e-09	0.999999999140119	19	52	mitochondrial translation	BP	5.20497177827864e-07
3470	GO:0016168	6.49671692169081e-09	1	40	226	chlorophyll binding	MF	5.33741387988687e-07
153	GO:0000373	6.66411599283627e-09	0.999999998950598	21	59	Group II intron splicing	BP	5.41477732428916e-07
3445	GO:0016114	1.25291424934828e-08	0.999999996483555	35	157	terpenoid biosynthetic process	BP	1.00696173474795e-06
416	GO:0003674	1.29419973607922e-08	1	1450	16973	molecular_function	MF	1.02895837081395e-06
4309	GO:0031409	2.04553186372523e-08	0.99999999568692	25	88	pigment binding	MF	1.60900665961536e-06
3901	GO:0019344	2.18336713649641e-08	1	99	683	cysteine biosynthetic process	BP	1.6993491165531e-06
2371	GO:0009416	3.99250256862951e-08	1	184	1503	response to light stimulus	BP	3.07505874921319e-06
3804	GO:0018298	4.0972214742529e-08	0.99999998731253	37	178	protein-chromophore linkage	BP	3.11450744400033e-06
4057	GO:0030076	4.12796496499909e-08	0.999999990856861	25	94	light-harvesting complex	CC	3.11450744400033e-06
2550	GO:0009768	4.54917935886183e-08	0.999999989905175	25	92	photosynthesis, light harvesting in photosystem I	BP	3.39763961408327e-06
2419	GO:0009543	5.20561947920865e-08	1	49	266	chloroplast thylakoid lumen	CC	3.84903504292688e-06
2602	GO:0009853	6.46992601920234e-08	1	81	591	photorespiration	BP	4.73649831544378e-06
1671	GO:0006636	8.73259688688754e-08	1	58	332	unsaturated fatty acid biosynthetic process	BP	6.33027660604377e-06
2960	GO:0010344	9.39940503212856e-08	0.999999993565024	11	21	seed oilbody biogenesis	BP	6.74749522403481e-06
2023	GO:0008289	2.38738367497358e-07	1	55	456	lipid binding	MF	1.69733797045718e-05
5826	GO:0048700	2.57143903970291e-07	0.999999985668745	9	18	acquisition of desiccation tolerance in seed	BP	1.81078288186317e-05
5707	GO:0048046	3.27619870861223e-07	1	240	2171	apoplast	CC	2.28530313693196e-05
4194	GO:0030785	4.29159619527565e-07	1	6	6	[ribulose-bisphosphate carboxylase]-lysine N-methyltransferase activity	MF	2.96561329606244e-05
18	GO:0000038	4.56225937856183e-07	0.999999841053221	39	202	very long-chain fatty acid metabolic process	BP	3.12345794861909e-05
662	GO:0004170	7.14409378811399e-07	0.999999992512507	6	7	dUTP diphosphatase activity	MF	4.71637763118883e-05
1446	GO:0006226	7.14409378811399e-07	0.999999992512507	6	7	dUMP biosynthetic process	BP	4.71637763118883e-05
2356	GO:0009394	7.14409378811399e-07	0.999999992512507	6	7	2'-deoxyribonucleotide metabolic process	BP	4.71637763118883e-05
5437	GO:0046081	7.14409378811399e-07	0.999999992512507	6	7	dUTP catabolic process	BP	4.71637763118883e-05
2780	GO:0010103	7.70505197628798e-07	0.999999706002752	131	1012	stomatal complex morphogenesis	BP	5.04169507191799e-05
2834	GO:0010196	8.09112713993142e-07	0.999999845266527	18	58	nonphotochemical quenching	BP	5.24787667303973e-05
2562	GO:0009790	9.04409649891062e-07	0.999999667694513	46	277	embryo development	BP	5.81496082721262e-05
6418	GO:0070524	1.09215744605008e-06	0.999999974581181	7	9	11-beta-hydroxysteroid dehydrogenase (NADP+) activity	MF	6.84356962380869e-05
6645	GO:0072555	1.09215744605008e-06	0.999999974581181	7	9	17-beta-ketosteroid reductase activity	MF	6.84356962380869e-05
6646	GO:0072582	1.09215744605008e-06	0.999999974581181	7	9	17-beta-hydroxysteroid dehydrogenase (NADP+) activity	MF	6.84356962380869e-05
4914	GO:0042273	1.22281271721147e-06	0.999999783807501	16	54	ribosomal large subunit biogenesis	BP	7.59788002610216e-05
6873	GO:0090391	1.76038694850328e-06	0.99999991422428	8	13	granum assembly	BP	0.000108469175810277
2411	GO:0009533	1.91554368138414e-06	0.999999617404495	17	66	chloroplast stromal thylakoid	CC	0.000117053966778135
4984	GO:0042644	2.32186080203652e-06	0.999999639488962	14	40	chloroplast nucleoid	CC	0.000140719989920148
1723	GO:0006782	2.3428375204355e-06	0.999999604512097	15	44	protoporphyrinogen IX biosynthetic process	BP	0.00014083691565935
3836	GO:0019013	2.67944885352925e-06	0.999998953348802	40	239	viral nucleocapsid	CC	0.000159772942120929
3783	GO:0018026	2.96626493916758e-06	0.999999676788283	11	25	peptidyl-lysine monomethylation	BP	0.00017546050368164
1724	GO:0006783	3.23370786043833e-06	0.999999123941127	23	94	heme biosynthetic process	BP	0.000189762189841913
3137	GO:0012511	3.90744631212533e-06	0.999999341983051	14	46	monolayer-surrounded lipid storage body	CC	0.000227493370329564
4912	GO:0042255	5.08296105712956e-06	0.999999573824801	9	19	ribosome assembly	BP	0.00029362042231575
7087	GO:1901259	5.30490120062999e-06	0.999999277433745	12	31	chloroplast rRNA processing	BP	0.000304065422305877
2417	GO:0009539	5.6463368410386e-06	0.99999918413645	11	67	photosystem II reaction center	CC	0.000321146266174149
6371	GO:0070181	5.88567674569845e-06	0.999999159368854	12	35	small ribosomal subunit rRNA binding	MF	0.000332203769906064
5146	GO:0043489	6.00035896732039e-06	0.999999626043931	8	14	RNA stabilization	BP	0.000336111016699749
2051	GO:0008380	6.17840873861403e-06	0.999997027226782	60	407	RNA splicing	BP	0.000343482362506106
2517	GO:0009704	6.43462205914913e-06	0.999997548132279	35	195	de-etiolation	BP	0.000355056682875737
6608	GO:0071806	6.50425577820807e-06	0.999997930145856	26	142	protein transmembrane transport	BP	0.000356240497956078
1721	GO:0006779	7.81813546619275e-06	0.999998182449267	18	66	porphyrin-containing compound biosynthetic process	BP	0.000425053629684038
5070	GO:0043085	9.71018879325113e-06	0.999995288995979	59	395	positive regulation of catalytic activity	BP	0.000524066685673714
1890	GO:0007186	1.05396978014573e-05	0.999993548453248	126	1041	G protein-coupled receptor signaling pathway	BP	0.000562299695300381
2401	GO:0009517	1.05706867252844e-05	0.99999823271494	13	39	PSII associated light-harvesting complex II	CC	0.000562299695300381
4090	GO:0030154	1.22759347973274e-05	0.999991779185256	185	1627	cell differentiation	BP	0.000648344727795993
4946	GO:0042372	1.27389903637279e-05	0.999997607656566	14	46	phylloquinone biosynthetic process	BP	0.000668029040775915
5058	GO:0043039	1.40945686153147e-05	0.999996552900659	18	68	tRNA aminoacylation	BP	0.000733910143250964
188	GO:0000462	1.57792573795441e-05	0.999995031959568	24	115	maturation of SSU-rRNA from tricistronic rRNA transcript (SSU-rRNA, 5.8S rRNA, LSU-rRNA)	BP	0.000815886916533912
3456	GO:0016126	1.59828362599948e-05	0.999991371655499	74	528	sterol biosynthetic process	BP	0.000820674245183346
7071	GO:1900865	1.63460275246604e-05	0.999996872192035	14	45	chloroplast RNA modification	BP	0.000833534672533372
1710	GO:0006749	1.67458436562721e-05	0.999992443755926	45	291	glutathione metabolic process	BP	0.000848073753386821
6792	GO:0080148	1.69754048158216e-05	0.999993769028209	30	163	negative regulation of response to water deprivation	BP	0.000853851314341393
4286	GO:0031305	1.77270050303252e-05	0.999997023586583	12	43	integral component of mitochondrial inner membrane	CC	0.000885631589150165
2519	GO:0009706	1.80716003234746e-05	0.999991272008752	53	342	chloroplast inner membrane	CC	0.000896788005313902
4382	GO:0031969	2.03576963261573e-05	0.999988793319073	77	565	chloroplast membrane	CC	0.00100349871090405
2553	GO:0009773	2.07605956311999e-05	0.999992373752967	29	178	photosynthetic electron transport in photosystem I	BP	0.00101658174898736
2393	GO:0009508	2.10008504993807e-05	0.999994922492971	17	66	plastid chromosome	CC	0.00102158084600277
2556	GO:0009783	2.24707550939545e-05	0.999996279721744	12	36	photosystem II antenna complex	CC	0.00108593962852745
2345	GO:0009331	2.27028152154693e-05	0.999996264484206	12	35	glycerol-3-phosphate dehydrogenase complex	CC	0.00109002997209857
3264	GO:0015450	2.3531116272362e-05	0.999990796008007	32	202	P-P-bond-hydrolysis-driven protein transmembrane transporter activity	MF	0.00112251015301835
4713	GO:0034644	2.75088573742629e-05	0.999999570917389	5	6	cellular response to UV	BP	0.00128753440813791
5390	GO:0045740	2.75088573742629e-05	0.999999570917389	5	6	positive regulation of DNA replication	BP	0.00128753440813791
5279	GO:0045005	2.75129072877724e-05	0.99999957084038	5	6	DNA-dependent DNA replication maintenance of fidelity	BP	0.00128753440813791
723	GO:0004364	2.79008575336066e-05	0.999986998717723	46	309	glutathione transferase activity	MF	0.00129747761385841
185	GO:0000455	2.85979062493972e-05	0.99999885469947	6	9	enzyme-directed rRNA pseudouridine synthesis	BP	0.00132158074255027
1506	GO:0006353	2.92082566349343e-05	0.999996135559601	10	26	DNA-templated transcription, termination	BP	0.00134140279229009
6294	GO:0060416	2.94918112534624e-05	0.999989494938184	27	145	response to growth hormone	BP	0.00134606452103766
2009	GO:0008266	3.11479326371573e-05	0.999991007649863	20	90	poly(U) RNA binding	MF	0.00141293137373706
5137	GO:0043457	3.15845557832638e-05	0.999999217671661	5	7	regulation of cellular respiration	BP	0.00142400125281374
6346	GO:0065002	3.55464950763663e-05	0.999995514838982	9	29	intracellular protein transmembrane transport	BP	0.0015929138460282
231	GO:0000775	3.68628498064376e-05	0.999986089875302	29	163	chromosome, centromeric region	CC	0.00164195127390843
139	GO:0000311	4.11554173919487e-05	0.999993242252213	11	36	plastid large ribosomal subunit	CC	0.00182217458800041
4219	GO:0030956	4.62262196483805e-05	0.999997697322828	6	10	glutamyl-tRNA(Gln) amidotransferase complex	CC	0.00201056863576544
5914	GO:0050567	4.62262196483805e-05	0.999997697322828	6	10	glutaminyl-tRNA synthase (glutamine-hydrolyzing) activity	MF	0.00201056863576544
6441	GO:0070681	4.62262196483805e-05	0.999997697322828	6	10	glutaminyl-tRNAGln biosynthesis via transamidation	BP	0.00201056863576544
4803	GO:0035450	4.70615345877491e-05	0.9999835682371	25	129	extrinsic component of lumenal side of plastid thylakoid membrane	CC	0.00203492974702817
2911	GO:0010287	4.94775659622914e-05	0.999974907140047	53	374	plastoglobule	CC	0.00212696001584408
2804	GO:0010155	5.40863897868151e-05	0.999977620371595	33	193	regulation of proton transport	BP	0.00231164604672665
1378	GO:0006072	5.75555861951177e-05	0.999989317588962	12	38	glycerol-3-phosphate metabolic process	BP	0.0024457816340615
4952	GO:0042398	6.77293556879301e-05	0.999972576131202	31	174	cellular modified amino acid biosynthetic process	BP	0.00286166203403746
2399	GO:0009515	7.89849476091265e-05	0.999997608038124	5	7	granal stacked thylakoid	CC	0.00331826535580614
4945	GO:0042371	8.93436984495991e-05	0.999997219408154	5	7	vitamin K biosynthetic process	BP	0.00373224466856687
3496	GO:0016279	9.98929814381101e-05	0.99998008255456	12	40	protein-lysine N-methyltransferase activity	MF	0.0041494871053561
2299	GO:0009220	0.000101603134837805	0.999944489108393	60	439	pyrimidine ribonucleotide biosynthetic process	BP	0.0041969473686633
2323	GO:0009269	0.000103472376590864	0.999953627354745	36	226	response to desiccation	BP	0.00425041529173804
6775	GO:0080129	0.000108494250504098	0.999939111548267	64	498	proteasome core complex assembly	BP	0.00440121223606383
1279	GO:0005811	0.000108832319318064	0.999961770752233	23	118	lipid droplet	CC	0.00440121223606383
5973	GO:0051085	0.000108929109981023	0.999977859152077	12	42	chaperone cofactor-dependent protein refolding	BP	0.00440121223606383
1993	GO:0008202	0.000116830748967728	0.99997407043403	13	47	steroid metabolic process	BP	0.00469481824927924
4384	GO:0031977	0.000123037333707044	0.999945786802563	34	211	thylakoid lumen	CC	0.00491750294826965
2483	GO:0009653	0.000124580780139897	0.999967839919355	15	63	anatomical structure morphogenesis	BP	0.00495242090513117
2872	GO:0010239	0.000127829940153513	0.999988115665321	7	15	chloroplast mRNA processing	BP	0.00505440950532124
3064	GO:0010501	0.000131596192140569	0.999944457332659	31	182	RNA secondary structure unwinding	BP	0.00517565023769875
1229	GO:0005732	0.000138866406438714	0.999964874948054	14	73	small nucleolar ribonucleoprotein complex	CC	0.00543268893760766
5349	GO:0045430	0.000160559881553476	0.999983981855357	7	16	chalcone isomerase activity	MF	0.00624831454845476
3393	GO:0015935	0.000162466933521669	0.999939753939559	23	172	small ribosomal subunit	CC	0.00628942673538858
5578	GO:0046914	0.000172315937789624	0.999923034616522	33	240	transition metal ion binding	MF	0.00663595856258581
4418	GO:0032259	0.000178026104342224	0.999877119177662	137	1208	methylation	BP	0.00682033686790882
1035	GO:0004938	0.000182674248512654	0.999975757570535	8	23	alpha2-adrenergic receptor activity	MF	0.00696233707991013
1232	GO:0005739	0.00020857290793968	0.999816739860651	1181	13570	mitochondrion	CC	0.00790865682721022
2135	GO:0008667	0.000211539873431347	0.999912655041038	28	162	2,3-dihydro-2,3-dihydroxybenzoate dehydrogenase activity	MF	0.00793972499569229
2307	GO:0009239	0.000211539873431347	0.999912655041038	28	162	enterobactin biosynthetic process	BP	0.00793972499569229
2695	GO:0009982	0.000216901124514902	0.999937603954446	16	71	pseudouridine synthase activity	MF	0.00801909217192871
4127	GO:0030337	0.000216908092289119	0.999989941851635	5	8	DNA polymerase processivity factor activity	MF	0.00801909217192871
5172	GO:0043626	0.000216908092289119	0.999989941851635	5	8	PCNA complex	CC	0.00801909217192871
727	GO:0004368	0.00023334825072165	0.999968762453675	8	21	glycerol-3-phosphate dehydrogenase (quinone) activity	MF	0.00858396500415862
805	GO:0004519	0.000240845419286714	0.999849497076638	84	702	endonuclease activity	MF	0.00881589618913843
3698	GO:0016884	0.000244880619565278	0.99993190769138	15	68	carbon-nitrogen ligase activity, with glutamine as amido-N-donor	MF	0.00891944483283578
4948	GO:0042389	0.000249862494676371	0.999980099858803	6	12	omega-3 fatty acid desaturase activity	MF	0.00905629061586808
341	GO:0001522	0.000259438081425242	0.999920283115275	17	80	pseudouridine synthesis	BP	0.00935748865394264
1976	GO:0008168	0.000289285263669137	0.999798017758257	136	1214	methyltransferase activity	MF	0.010383374949367
4149	GO:0030527	0.000300705957932851	0.999973017352096	6	14	structural constituent of chromatin	MF	0.01074115870993
22	GO:0000049	0.00030688849430665	0.999899958482131	18	90	tRNA binding	MF	0.0109092958024201
12	GO:0000028	0.000317393175660713	0.999917248441586	13	72	ribosomal small subunit assembly	BP	0.0112287327312694
5584	GO:0046930	0.000328131897181785	0.999922759336812	12	48	pore complex	CC	0.0115533678464863
594	GO:0004058	0.000339417453621173	0.999942175586994	9	28	aromatic-L-amino-acid decarboxylase activity	MF	0.0117824068172533
1002	GO:0004837	0.000339417453621173	0.999942175586994	9	28	tyrosine decarboxylase activity	MF	0.0117824068172533
7118	GO:1901695	0.000339417453621173	0.999942175586994	9	28	tyramine biosynthetic process	BP	0.0117824068172533
2403	GO:0009522	0.000344370957416674	0.999843726723944	31	242	photosystem I	CC	0.0118984993417705
3083	GO:0010588	0.000348949669725798	0.999872987917562	21	111	cotyledon vascular tissue pattern formation	BP	0.0120006225951282
5436	GO:0046080	0.00035525744953592	0.999962036830686	6	22	dUTP metabolic process	BP	0.0121428841776625
7112	GO:1901671	0.00035637082317457	0.999979187485873	5	9	positive regulation of superoxide dismutase activity	BP	0.0121428841776625
7263	GO:1990055	0.000386243088354747	0.999932421052149	9	29	phenylacetaldehyde synthase activity	MF	0.0130655635930669
5796	GO:0048555	0.000386983828358351	0.999939075480688	8	29	generative cell nucleus	CC	0.0130655635930669
500	GO:0003908	0.000390626877406294	1	3	3	methylated-DNA-[protein]-cysteine S-methyltransferase activity	MF	0.0131286142342825
4062	GO:0030095	0.000402631031804925	0.999901381292854	12	54	chloroplast photosystem II	CC	0.013470831896677
3873	GO:0019216	0.000417345705208969	0.999871750935889	16	74	regulation of lipid metabolic process	BP	0.0139002438933113
1384	GO:0006084	0.000429947809877639	0.999793728903118	35	226	acetyl-CoA metabolic process	BP	0.014255758323925
536	GO:0003977	0.0004617042019736	0.999971402093747	5	9	UDP-N-acetylglucosamine diphosphorylase activity	MF	0.0151726260861936
3701	GO:0016889	0.000461704201973704	0.999971402093747	5	9	endodeoxyribonuclease activity, producing 3'-phosphomonoesters	MF	0.0151726260861936
1512	GO:0006363	0.000480736368232864	1	3	3	termination of RNA polymerase I transcription	BP	0.0157281624190876
1566	GO:0006457	0.000498950501172749	0.999643653851485	141	1386	protein folding	BP	0.0162521586152921
3564	GO:0016572	0.000501962606335221	0.999757021244632	35	226	histone phosphorylation	BP	0.0162785592598361
2045	GO:0008361	0.000511810310020789	0.999743219619324	38	259	regulation of cell size	BP	0.0165254385689682
5426	GO:0045962	0.000528624991211897	0.999916351780723	8	24	positive regulation of development, heterochronic	BP	0.0169715815558269
2256	GO:0009062	0.00053021846624236	0.99975810117359	30	202	fatty acid catabolic process	BP	0.0169715815558269
43	GO:0000096	0.000544787965251576	0.999756066939201	29	177	sulfur amino acid metabolic process	BP	0.0173627681684058
2363	GO:0009407	0.000551931355043672	0.999630609438886	100	881	toxin catabolic process	BP	0.0175139426236067
4264	GO:0031167	0.00055555110522981	0.999871394935549	11	43	rRNA methylation	BP	0.0175139426236067
4303	GO:0031390	0.000556637343325343	0.999980859562498	4	6	Ctf18 RFC-like complex	CC	0.0175139426236067
2675	GO:0009959	0.000611759589065394	0.999884804498315	9	30	negative gravitropism	BP	0.0177902021990047
4821	GO:0035671	0.000613241123777919	0.999936756657341	6	14	enone reductase activity	MF	0.0177902021990047
2789	GO:0010114	0.000621295998350104	0.999575098041769	109	973	response to red light	BP	0.0177902021990047
3235	GO:0015288	0.000621594296558283	0.999841066807479	12	51	porin activity	MF	0.0177902021990047
2296	GO:0009186	0.000644458810645007	1	3	3	deoxyribonucleoside diphosphate metabolic process	BP	0.0177902021990047
2317	GO:0009259	0.000644458810645007	1	3	3	ribonucleotide metabolic process	BP	0.0177902021990047
2347	GO:0009344	0.000651730257661038	0.99995274298421	5	10	nitrite reductase complex [NAD(P)H]	CC	0.0177902021990047
5333	GO:0045281	0.000653949448753983	1	3	3	succinate dehydrogenase complex	CC	0.0177902021990047
5475	GO:0046406	0.000655512893109378	1	3	3	magnesium protoporphyrin IX methyltransferase activity	MF	0.0177902021990047
152	GO:0000372	0.00065551522402746	1	3	3	Group I intron splicing	BP	0.0177902021990047
6849	GO:0090228	0.00065551522402746	1	3	3	positive regulation of red or far-red light signaling pathway	BP	0.0177902021990047
754	GO:0004418	0.000655515224029845	1	3	3	hydroxymethylbilane synthase activity	MF	0.0177902021990047
1864	GO:0007108	0.000655515224029845	1	3	3	NA	NA	0.0177902021990047
3781	GO:0018023	0.000655515224029845	1	3	3	peptidyl-lysine trimethylation	BP	0.0177902021990047
3792	GO:0018160	0.000655515224029845	1	3	3	peptidyl-pyrromethane cofactor linkage	BP	0.0177902021990047
3827	GO:0018826	0.000655515224029845	1	3	3	methionine gamma-lyase activity	MF	0.0177902021990047
3927	GO:0019458	0.000655515224029845	1	3	3	methionine catabolic process via 2-oxobutanoate	BP	0.0177902021990047
4842	GO:0036068	0.000655515224029845	1	3	3	light-independent chlorophyll biosynthetic process	BP	0.0177902021990047
5791	GO:0048529	0.000655515224029845	1	3	3	magnesium-protoporphyrin IX monomethyl ester (oxidative) cyclase activity	MF	0.0177902021990047
6900	GO:0090470	0.000655515224029845	1	3	3	shoot organ boundary specification	BP	0.0177902021990047
6968	GO:0098572	0.000655515224029845	1	3	3	stromal side of plastid thylakoid membrane	CC	0.0177902021990047
7095	GO:1901401	0.000655515224029845	1	3	3	regulation of tetrapyrrole metabolic process	BP	0.0177902021990047
7124	GO:1901918	0.000655515224029845	1	3	3	negative regulation of exoribonuclease activity	BP	0.0177902021990047
7294	GO:1990457	0.000655515224029845	1	3	3	pexophagosome	CC	0.0177902021990047
200	GO:0000488	0.000655515224029845	1	3	3	maturation of LSU-rRNA from tetracistronic rRNA transcript (SSU-rRNA, LSU-rRNA, 4.5S-rRNA, 5S-rRNA)	BP	0.0177902021990047
201	GO:0000489	0.000655515224029845	1	3	3	maturation of SSU-rRNA from tetracistronic rRNA transcript (SSU-rRNA, LSU-rRNA, 4.5S-rRNA, 5S-rRNA)	BP	0.0177902021990047
595	GO:0004059	0.000655515224029845	1	3	3	aralkylamine N-acetyltransferase activity	MF	0.0177902021990047
1064	GO:0005078	0.000655515224029845	1	3	3	MAP-kinase scaffold activity	MF	0.0177902021990047
2683	GO:0009967	0.000655515224029845	1	3	3	positive regulation of signal transduction	BP	0.0177902021990047
3005	GO:0010412	0.000655515224029845	1	3	3	mannan metabolic process	BP	0.0177902021990047
3433	GO:0016052	0.000655515224029845	1	3	3	carbohydrate catabolic process	BP	0.0177902021990047
3553	GO:0016553	0.000655515224029845	1	3	3	base conversion or substitution editing	BP	0.0177902021990047
5498	GO:0046486	0.000655515224029845	1	3	3	glycerolipid metabolic process	BP	0.0177902021990047
5505	GO:0046507	0.000655515224029845	1	3	3	UDPsulfoquinovose synthase activity	MF	0.0177902021990047
5609	GO:0047184	0.000655515224029845	1	3	3	1-acylglycerophosphocholine O-acyltransferase activity	MF	0.0177902021990047
6114	GO:0051776	0.000655515224029845	1	3	3	detection of redox state	BP	0.0177902021990047
6590	GO:0071617	0.000655515224029845	1	3	3	lysophospholipid acyltransferase activity	MF	0.0177902021990047
4087	GO:0030150	0.000656846794742801	0.99979342728602	15	89	protein import into mitochondrial matrix	BP	0.0177902021990047
943	GO:0004748	0.000676765004914552	0.999947622877569	5	11	ribonucleoside-diphosphate reductase activity, thioredoxin disulfide as acceptor	MF	0.0181963652594116
1338	GO:0005971	0.000676765004914552	0.999947622877569	5	11	ribonucleoside-diphosphate reductase complex	CC	0.0181963652594116
5834	GO:0048826	0.00069696537942945	0.999926278010466	6	14	cotyledon morphogenesis	BP	0.0186716015054397
2871	GO:0010236	0.000715743875425329	0.999845066977128	10	36	plastoquinone biosynthetic process	BP	0.0191008916177637
6119	GO:0051788	0.000718156325363579	0.999547279921408	74	637	response to misfolded protein	BP	0.0191008916177637
2301	GO:0009226	0.000728998267351473	0.999808672944539	12	54	nucleotide-sugar biosynthetic process	BP	0.0193197605333218
4197	GO:0030797	0.000737405483840166	0.999972589941896	4	6	24-methylenesterol C-methyltransferase activity	MF	0.0194604173460979
1014	GO:0004853	0.000739569552915	0.999972487092715	4	6	uroporphyrinogen decarboxylase activity	MF	0.0194604173460979
3450	GO:0016120	0.000746674739773513	0.999837446944744	10	36	carotene biosynthetic process	BP	0.0195777057655509
444	GO:0003755	0.000799940246738185	0.999636645252205	28	185	peptidyl-prolyl cis-trans isomerase activity	MF	0.0208528923586244
1086	GO:0005198	0.000800949611827065	0.999473816389605	87	742	structural molecule activity	MF	0.0208528923586244
5395	GO:0045787	0.000824864740774417	0.999799348611066	11	43	positive regulation of cell cycle	BP	0.0214001750641615
173	GO:0000413	0.000828966232249255	0.999628776812099	27	177	protein peptidyl-prolyl isomerization	BP	0.0214313857386398
6563	GO:0071482	0.000832561169286367	0.999796526178081	11	44	cellular response to light stimulus	BP	0.0214493285216146
2305	GO:0009234	0.000857206390355564	0.999933797962995	5	10	menaquinone biosynthetic process	BP	0.0220075835079481
1816	GO:0006986	0.000862558570727123	0.999873275490212	7	21	response to unfolded protein	BP	0.0220683670309908
178	GO:0000427	0.00088726024159944	0.999898627078112	6	15	plastid-encoded plastid RNA polymerase complex	CC	0.0226220766427112
2714	GO:0010020	0.00090804570773343	0.99972531501602	14	64	chloroplast fission	BP	0.0228619228733392
6823	GO:0080184	0.000913588361255951	0.999985126782778	3	4	response to phenylpropanoid	BP	0.0228619228733392
1704	GO:0006733	0.000915218984380361	0.999596070235431	26	158	oxidoreduction coenzyme metabolic process	BP	0.0228619228733392
1717	GO:0006766	0.000915218984380361	0.999596070235431	26	158	vitamin metabolic process	BP	0.0228619228733392
2279	GO:0009106	0.000915218984380361	0.999596070235431	26	158	lipoate metabolic process	BP	0.0228619228733392
2281	GO:0009108	0.000915218984380361	0.999596070235431	26	158	coenzyme biosynthetic process	BP	0.0228619228733392
4143	GO:0030488	0.000956247724942165	0.999724384938599	13	59	tRNA methylation	BP	0.0238063827549575
3229	GO:0015266	0.00101707252093984	0.999699894686827	13	69	NA	NA	0.0252356853014401
4940	GO:0042351	0.00102559495861573	0.999717909193763	12	57	'de novo' GDP-L-fucose biosynthetic process	BP	0.0253620372040292
5726	GO:0048255	0.00103570523840854	0.999844985377514	7	20	mRNA stabilization	BP	0.0254121763695509
1373	GO:0006048	0.00103981378027264	0.999811582508823	8	27	UDP-N-acetylglucosamine biosynthetic process	BP	0.0254121763695509
4512	GO:0033014	0.00104033125036124	0.999738449210876	11	44	tetrapyrrole biosynthetic process	BP	0.0254121763695509
635	GO:0004130	0.00104136995401324	0.999877147084513	6	15	cytochrome-c peroxidase activity	MF	0.0254121763695509
1651	GO:0006598	0.00108855906547106	0.999513160274178	26	160	polyamine catabolic process	BP	0.0264763346384639
3459	GO:0016132	0.00109539533393831	0.999321465763573	65	521	brassinosteroid biosynthetic process	BP	0.0265552560627536
2810	GO:0010162	0.00111277615678896	0.999315228169846	63	522	seed dormancy process	BP	0.0268884539323451
1621	GO:0006546	0.00116320698445055	0.999442531709587	30	195	glycine catabolic process	BP	0.0280154802704474
6364	GO:0070125	0.00121772263445883	0.999807491441357	7	22	mitochondrial translational elongation	BP	0.029233250516846
240	GO:0000785	0.00127871074744529	0.99936441779594	32	229	chromatin	CC	0.0305980170440467
6550	GO:0071452	0.00136066424672385	0.99987626205942	5	11	cellular response to singlet oxygen	BP	0.0324540369041167
437	GO:0003727	0.00140902189089392	0.999505971683384	16	85	single-stranded RNA binding	MF	0.0334993821905775
5193	GO:0043864	0.00141700107267886	0.999923936346181	4	7	indoleacetamide hydrolase activity	MF	0.0335811087544472
6091	GO:0051726	0.00143292614746571	0.999124135556395	59	475	regulation of cell cycle	BP	0.0338452214407072
2862	GO:0010226	0.00143730045068732	0.999311161887751	29	187	response to lithium ion	BP	0.0338452214407072
971	GO:0004802	0.00145914399330223	0.999865118685994	5	11	transketolase activity	MF	0.0342505101157989
1493	GO:0006333	0.00149116708996173	0.999350352360951	23	159	chromatin assembly or disassembly	BP	0.0348914223518261
4299	GO:0031365	0.00157851548801739	0.99969396666954	8	27	N-terminal protein amino acid modification	BP	0.0368187492694025
6707	GO:0080051	0.00159611341062628	0.999789818164724	6	16	cutin transport	BP	0.0368801954942851
6813	GO:0080172	0.00159611341062628	0.999789818164724	6	16	petal epidermis patterning	BP	0.0368801954942851
210	GO:0000706	0.00159611341062635	0.999789818164724	6	16	meiotic DNA double-strand break processing	BP	0.0368801954942851
1847	GO:0007049	0.00166001949301862	0.999002923487536	54	427	cell cycle	BP	0.0382373337426157
871	GO:0004623	0.00174139928757083	0.999557167696857	10	47	phospholipase A2 activity	MF	0.0399109233036499
5754	GO:0048443	0.0017434714940599	0.999019006086977	43	329	stamen development	BP	0.0399109233036499
4491	GO:0032876	0.00177910811576023	0.999592908604858	9	37	negative regulation of DNA endoreduplication	BP	0.0406010043454664
3113	GO:0010817	0.00182896802447342	0.999107056730026	29	194	regulation of hormone levels	BP	0.0416104294552506
3453	GO:0016123	0.00188066961057231	0.999410894105126	13	62	xanthophyll biosynthetic process	BP	0.0426554328238394
2631	GO:0009897	0.00196659495143788	0.999380751939371	13	62	external side of plasma membrane	CC	0.0443755247556256
3837	GO:0019028	0.00196851124152626	0.999412864118048	12	58	viral capsid	CC	0.0443755247556256
3966	GO:0019760	0.00200589284524813	0.998974787520308	32	222	glucosinolate metabolic process	BP	0.0450807650387983
1215	GO:0005686	0.00208176767386915	0.99940707728329	11	59	U2 snRNP	CC	0.04664421266845
2407	GO:0009527	0.0020892157952815	0.999372264540386	12	58	plastid outer membrane	CC	0.0466696724782822
3687	GO:0016853	0.00212104433620035	0.998588084624043	78	682	isomerase activity	MF	0.0472379572947752
1480	GO:0006298	0.00224164621080559	0.999283200968691	13	62	mismatch repair	BP	0.049773970218308
