## Supplementary File 2 for "Validation and characterisation of a wheat GENIE3 network using an independent RNA-Seq dataset": C2C2_YABBYgenie3_GOseq_enrichment.txt

category	over_represented_pvalue	under_represented_pvalue	numDEInCat	numInCat	term	ontology	over_rep_padj
1179	GO:0005576	5.08595479244725e-30	1	334	6188	extracellular region	CC	3.7605549735355e-26
2773	GO:0010093	2.6502439909441e-24	1	34	117	specification of floral organ identity	BP	9.79795203452033e-21
7147	GO:1902183	2.8385433511566e-16	1	21	64	regulation of shoot apical meristem development	BP	6.99606317948397e-13
418	GO:0003677	4.22915351962413e-16	1	387	9431	DNA binding	MF	7.8175902810252e-13
2806	GO:0010158	6.55096678494171e-16	1	18	46	abaxial cell fate specification	BP	9.68756968157181e-13
5311	GO:0045165	8.91027316660922e-16	1	16	35	cell fate commitment	BP	1.09804266323181e-12
2667	GO:0009944	1.7850134337942e-14	1	78	952	polarity specification of adaxial/abaxial axis	BP	1.8854841899249e-11
2807	GO:0010159	3.16712404524388e-14	1	9	9	specification of animal organ position	BP	2.92721439881666e-11
2604	GO:0009855	2.78369043205983e-13	1	45	398	determination of bilateral symmetry	BP	2.14147880233588e-10
5780	GO:0048507	2.89623857497414e-13	1	27	157	meristem development	BP	2.14147880233588e-10
5750	GO:0048439	7.0221500149394e-13	1	34	242	flower morphogenesis	BP	4.72016156458745e-10
4275	GO:0031225	1.33571938810315e-12	1	86	1366	anchored component of membrane	CC	8.23025762969555e-10
1503	GO:0006350	6.42246787668403e-12	1	92	1528	NA	NA	3.65290211386167e-09
2884	GO:0010254	6.9445178078757e-12	1	8	9	nectary development	BP	3.66769747653092e-09
1905	GO:0007275	9.96480408275277e-12	1	118	2158	multicellular organism development	BP	4.91198409252493e-09
3029	GO:0010450	6.41698344308652e-11	1	9	15	inflorescence meristem growth	BP	2.96544847363636e-08
2639	GO:0009908	2.191638693796e-10	1	66	961	flower development	BP	9.53233911878097e-08
357	GO:0001708	2.88331137907982e-10	0.999999999962411	21	128	cell fate specification	BP	1.18440024093979e-07
2447	GO:0009606	3.47724511667866e-10	0.999999999998515	7	8	tropism	BP	1.35319738909063e-07
2758	GO:0010076	3.74895550497628e-10	0.999999999972019	14	55	maintenance of floral meristem identity	BP	1.38598885018973e-07
1493	GO:0006333	4.70773628932486e-10	0.99999999993614	21	159	chromatin assembly or disassembly	BP	1.65757152967943e-07
6927	GO:0090706	8.87310382155584e-10	1	6	6	specification of plant organ position	BP	2.98216952984472e-07
5786	GO:0048519	9.46610314563428e-10	0.999999999844229	22	138	negative regulation of biological process	BP	3.03064678883419e-07
1504	GO:0006351	1.02427918019003e-09	1	263	6449	transcription, DNA-templated	BP	3.03064678883419e-07
2708	GO:0010014	1.02469799460177e-09	1	39	406	meristem initiation	BP	3.03064678883419e-07
1678	GO:0006649	1.85066538950658e-09	0.999999999964151	7	23	phospholipid transfer to membrane	BP	5.26300765000449e-07
428	GO:0003700	2.92981710529582e-09	1	220	5312	DNA-binding transcription factor activity	MF	8.02335839872492e-07
5754	GO:0048443	4.83809526280497e-09	0.999999998968946	32	329	stamen development	BP	1.2396886096091e-06
2716	GO:0010022	4.86218145505326e-09	0.999999999878801	8	15	meristem determinacy	BP	1.2396886096091e-06
7321	GO:2000024	7.25892934390186e-09	0.999999998991434	17	96	regulation of leaf development	BP	1.78908411896035e-06
6320	GO:0061136	7.70030911889723e-09	0.999999999103449	15	79	regulation of proteasomal protein catabolic process	BP	1.83664792339116e-06
3512	GO:0016328	1.24604790155165e-08	0.999999998966041	12	46	lateral plasma membrane	CC	2.87914943252278e-06
2627	GO:0009886	2.51188080446562e-08	0.999999996732943	15	87	post-embryonic animal morphogenesis	BP	5.6281353540057e-06
1921	GO:0007606	3.31517198541205e-08	0.999999998724437	8	21	sensory perception of chemical stimulus	BP	7.20952401768727e-06
1223	GO:0005719	9.20720803789322e-08	0.999999994679686	9	26	nuclear euchromatin	CC	1.94508846377664e-05
2774	GO:0010094	1.01131450888291e-07	0.999999997081385	7	14	specification of carpel identity	BP	2.01059692990707e-05
5752	GO:0048441	1.03075958928766e-07	0.999999981144647	18	134	petal development	BP	2.01059692990707e-05
5751	GO:0048440	1.04845192036849e-07	0.999999974598607	24	227	carpel development	BP	2.01059692990707e-05
3299	GO:0015706	1.06049878639946e-07	1	67	1142	nitrate transport	BP	2.01059692990707e-05
6710	GO:0080054	1.23052968971635e-07	0.99999997462919	20	150	low-affinity nitrate transmembrane transporter activity	MF	2.21915525018602e-05
6711	GO:0080055	1.23052968971635e-07	0.99999997462919	20	150	NA	NA	2.21915525018602e-05
2390	GO:0009505	1.64700896283004e-07	1	162	3579	plant-type cell wall	CC	2.89952006456317e-05
1194	GO:0005655	2.98362147077063e-07	0.999999964915434	12	61	nucleolar ribonuclease P complex	CC	5.13044119880885e-05
1913	GO:0007389	3.06254879617049e-07	0.999999910421363	28	295	pattern specification process	BP	5.14647404520104e-05
4234	GO:0031047	3.14806750729693e-07	0.999999886163757	40	510	gene silencing by RNA	BP	5.17262469976744e-05
174	GO:0000418	3.43177091908402e-07	0.999999957823277	12	82	RNA polymerase IV complex	CC	5.5161987338494e-05
5771	GO:0048481	3.7218009195891e-07	1	80	1432	plant ovule development	BP	5.85510553179613e-05
5520	GO:0046556	3.80244054170586e-07	0.999999960415388	11	48	alpha-L-arabinofuranosidase activity	MF	5.85734278445274e-05
5785	GO:0048513	3.90652607083648e-07	0.999999941197199	14	88	animal organ development	BP	5.89486811587039e-05
4090	GO:0030154	4.10070583565283e-07	1	85	1627	cell differentiation	BP	6.0641237897634e-05
5038	GO:0042936	4.68405083764036e-07	0.999999884375274	22	194	NA	NA	6.6024731038131e-05
5040	GO:0042938	4.68405083764036e-07	0.999999884375274	22	194	dipeptide transport	BP	6.6024731038131e-05
3663	GO:0016798	4.73263557617114e-07	0.999999851928158	55	842	hydrolase activity, acting on glycosyl bonds	MF	6.6024731038131e-05
3577	GO:0016595	5.00675064119966e-07	0.999999969548376	8	29	glutamate binding	MF	6.85553967426487e-05
2826	GO:0010184	6.19640848230278e-07	0.999999993327783	5	7	cytokinin transport	BP	8.18147219966906e-05
3214	GO:0015211	6.19640848230278e-07	0.999999993327783	5	7	purine nucleoside transmembrane transporter activity	MF	8.18147219966906e-05
2652	GO:0009925	6.48644909351977e-07	0.999999972419539	7	17	basal plasma membrane	CC	8.41417624517284e-05
5749	GO:0048438	7.69186506734465e-07	0.999999856062793	16	117	floral whorl development	BP	9.79105565860438e-05
6779	GO:0080133	7.81271684957612e-07	0.999999924293827	10	42	midchain alkane hydroxylase activity	MF	9.79105565860438e-05
2719	GO:0010025	1.12279377589304e-06	0.999999675262709	25	253	wax biosynthetic process	BP	0.00013836561964922
3134	GO:0012506	1.27731155166201e-06	0.999999844495558	11	60	vesicle membrane	CC	0.000154826911688343
2628	GO:0009887	1.35657999450537e-06	0.999999548820252	30	348	animal organ morphogenesis	BP	0.000159670612610037
2755	GO:0010073	1.36046099464868e-06	0.999999554236216	59	949	meristem maintenance	BP	0.000159670612610037
811	GO:0004526	1.87216426191044e-06	0.999999731778558	12	72	ribonuclease P activity	MF	0.00021629347738384
5048	GO:0042991	1.9294062741202e-06	0.999999537997979	19	176	NA	NA	0.000219477384474535
2740	GO:0010051	2.00033073280051e-06	0.999999156810841	59	957	xylem and phloem pattern formation	BP	0.000224097658156469
3984	GO:0019827	2.31941810299229e-06	0.999999659251588	12	75	stem cell population maintenance	BP	0.000255966827664553
6827	GO:0080188	2.41287055786995e-06	0.999999536106025	15	112	RNA-directed DNA methylation	BP	0.000262364189777801
5769	GO:0048479	3.70277367020774e-06	0.999999847726736	6	15	style development	BP	0.000396787079964001
5599	GO:0046983	4.02713350374654e-06	0.999998044217056	67	1369	protein dimerization activity	MF	0.000423344008101731
1178	GO:0005575	4.06511016705746e-06	0.999997416229834	196	5290	cellular_component	CC	0.000423344008101731
4360	GO:0031640	4.87530482025979e-06	0.999999458455527	9	76	killing of cells of other organism	BP	0.000496012557282361
3131	GO:0012501	4.89706744409147e-06	0.999998739874784	19	201	programmed cell death	BP	0.000496012557282361
2493	GO:0009672	5.70367779756849e-06	0.999999505714897	8	32	auxin:proton symporter activity	MF	0.000569905319394884
2531	GO:0009736	6.74384235544232e-06	0.999997752332861	26	363	cytokinin-activated signaling pathway	BP	0.00066485293834854
378	GO:0002084	7.508247688799e-06	0.999999609706736	6	21	protein depalmitoylation	BP	0.000730473465933944
1485	GO:0006306	7.93215447030702e-06	0.99999658839254	41	601	DNA methylation	BP	0.000761692859135716
1079	GO:0005102	8.11849214269304e-06	0.999999071691311	9	51	signaling receptor binding	MF	0.000769591421834261
5470	GO:0046373	9.02570010894218e-06	0.999999354088388	7	24	L-arabinose metabolic process	BP	0.000840762872323966
436	GO:0003725	9.09670405543918e-06	0.999998025856621	15	128	double-stranded RNA binding	MF	0.000840762872323966
1508	GO:0006355	1.12515795646311e-05	0.999991618920236	338	9543	regulation of transcription, DNA-templated	BP	0.00102708863334423
827	GO:0004560	1.20140255528064e-05	0.999999092057957	7	25	alpha-L-fucosidase activity	MF	0.00108331347484696
1904	GO:0007267	1.2721851981311e-05	0.999995961158719	23	261	cell-cell signaling	BP	0.00113331775361221
3164	GO:0015097	1.57575161273252e-05	0.999998704396445	7	31	mercury ion transmembrane transporter activity	MF	0.00137071852053461
3294	GO:0015694	1.57575161273252e-05	0.999998704396445	7	31	mercury ion transport	BP	0.00137071852053461
4446	GO:0032450	1.60551522727339e-05	0.999999082883631	6	18	maltose alpha-glucosidase activity	MF	0.00138036971982086
1181	GO:0005581	1.64179314895404e-05	0.999999779445458	4	6	collagen trimer	CC	0.00139533546475473
5840	GO:0048833	1.93022683099646e-05	0.999998811414359	6	21	specification of floral organ number	BP	0.00162182922595316
3077	GO:0010582	2.17705028936872e-05	0.999995921094802	12	92	floral meristem determinacy	BP	0.00180866402692048
1500	GO:0006346	2.32161655743659e-05	0.999990661049868	32	440	methylation-dependent chromatin silencing	BP	0.00190733698063179
4886	GO:0042025	2.94206076821409e-05	1	3	3	host cell nucleus	CC	0.00239050520001922
2924	GO:0010301	2.97464941515944e-05	1	3	3	xanthoxin dehydrogenase activity	MF	0.00239071280170532
5753	GO:0048442	3.31482220991208e-05	0.999997748526284	6	21	sepal development	BP	0.00259638582545577
1311	GO:0005882	3.33590280522448e-05	1	3	3	intermediate filament	CC	0.00259638582545577
5298	GO:0045095	3.33590280522448e-05	1	3	3	keratin filament	CC	0.00259638582545577
2457	GO:0009624	3.55244157936132e-05	0.999981084021629	60	1072	response to nematode	BP	0.00273612010810392
6782	GO:0080138	3.67951196465074e-05	1	3	3	NA	NA	0.00277619525538242
1852	GO:0007060	3.67956633794262e-05	1	3	3	male meiosis chromosome segregation	BP	0.00277619525538242
2814	GO:0010167	3.91777288839073e-05	0.999979072961586	59	1153	response to nitrate	BP	0.00292606189260213
2230	GO:0008969	4.11283915985459e-05	0.99999774235686	5	32	NA	NA	0.0030341488206304
3986	GO:0019835	4.14456357700392e-05	0.999994057189291	9	60	cytolysis	BP	0.0030341488206304
6973	GO:0098656	4.22794079013602e-05	0.999981885323873	34	502	anion transmembrane transport	BP	0.00306484256884958
825	GO:0004558	5.87019651446375e-05	0.999995526034337	6	22	alpha-1,4-glucosidase activity	MF	0.0042140032065966
2080	GO:0008474	5.95466015068667e-05	0.999995240270422	6	28	palmitoyl-(protein) hydrolase activity	MF	0.00423353434174781
2023	GO:0008289	6.03722254680504e-05	0.999978461401352	23	456	lipid binding	MF	0.00425135462010252
667	GO:0004180	6.12369051928583e-05	0.99998510473925	14	129	carboxypeptidase activity	MF	0.00427156299052825
671	GO:0004197	6.19702497209813e-05	0.999977486411699	24	321	cysteine-type endopeptidase activity	MF	0.0042801312101824
1498	GO:0006342	6.25174696645522e-05	0.999971858577606	36	619	chromatin silencing	BP	0.0042801312101824
821	GO:0004553	6.40817614281051e-05	0.999965561653025	57	1053	hydrolase activity, hydrolyzing O-glycosyl compounds	MF	0.00434697746788449
2922	GO:0010298	6.61906179771659e-05	0.999993119882875	7	32	dihydrocamalexic acid decarboxylase activity	MF	0.00444921299384695
1256	GO:0005773	7.13456262380646e-05	0.999952607782884	124	2994	vacuole	CC	0.00475251856220045
3815	GO:0018454	7.60387520798867e-05	0.999993763826885	6	25	acetoacetyl-CoA reductase activity	MF	0.00501991547213109
3983	GO:0019825	7.92397068438535e-05	0.999959808061645	47	807	oxygen binding	MF	0.00518494152569427
175	GO:0000419	8.48839783734168e-05	0.999984525377654	10	97	RNA polymerase V complex	CC	0.00550554505344776
669	GO:0004185	8.9420020864006e-05	0.999971285580766	19	233	serine-type carboxypeptidase activity	MF	0.00568299788327609
4588	GO:0033721	9.04303213009976e-05	0.999994913908749	5	15	aldehyde dehydrogenase (NADP+) activity	MF	0.00568299788327609
2728	GO:0010036	9.22315047326387e-05	0.999994790434609	5	15	response to boron-containing substance	BP	0.00568299788327609
4802	GO:0035445	9.22315047326387e-05	0.999994790434609	5	15	borate transmembrane transport	BP	0.00568299788327609
5541	GO:0046715	9.22315047326387e-05	0.999994790434609	5	15	active borate transmembrane transporter activity	MF	0.00568299788327609
6687	GO:0080029	9.22315047326387e-05	0.999994790434609	5	15	cellular response to boron-containing substance levels	BP	0.00568299788327609
1800	GO:0006949	9.35593880883635e-05	0.999979248262945	12	119	syncytium formation	BP	0.00571717450847404
3168	GO:0015105	9.75371369790469e-05	0.999991624215502	6	25	arsenite transmembrane transporter activity	MF	0.00587487264550117
1006	GO:0004843	9.77291500401196e-05	0.999973529143372	15	160	thiol-dependent ubiquitin-specific protease activity	MF	0.00587487264550117
3618	GO:0016705	0.000102322507395745	0.999942688098611	61	1166	oxidoreductase activity, acting on paired donors, with incorporation or reduction of molecular oxygen	MF	0.00610139209422693
93	GO:0000212	0.000119133502973649	0.999996082783615	4	9	meiotic spindle organization	BP	0.00704698496789728
1091	GO:0005215	0.00012250617018807	0.999921900961929	96	2056	transporter activity	MF	0.00718897319341735
2535	GO:0009740	0.000146594603557684	0.999940840732923	26	427	gibberellic acid mediated signaling pathway	BP	0.00853480707642138
6905	GO:0090502	0.000148449705063531	0.999950308326015	19	247	RNA phosphodiester bond hydrolysis, endonucleolytic	BP	0.00857528999406051
5380	GO:0045703	0.000160851846173748	0.999984467494232	6	29	ketoreductase activity	MF	0.00920946967872241
312	GO:0001054	0.000161919266734368	0.999984130697044	6	32	RNA polymerase I activity	MF	0.00920946967872241
3006	GO:0010413	0.00016648856072869	0.999921186855813	36	604	glucuronoxylan metabolic process	BP	0.00939707189334303
3487	GO:0016246	0.000179739771237347	0.999933255137323	22	286	RNA interference	BP	0.0100681505191587
5707	GO:0048046	0.000187516069820743	0.999880189785912	91	2171	apoplast	CC	0.0104247655658239
2587	GO:0009828	0.000198015100721137	0.999952227651634	12	126	plant-type cell wall loosening	BP	0.0109262959308365
3502	GO:0016298	0.000221447576306455	0.99990023831402	31	501	lipase activity	MF	0.0121287657719254
2741	GO:0010052	0.000243005423033636	0.999973861296162	6	37	guard cell differentiation	BP	0.0132116330728728
3357	GO:0015833	0.00026484132382092	0.999921216521633	15	163	peptide transport	BP	0.0142936988929335
2882	GO:0010252	0.000273374410205409	0.99993173086117	12	123	auxin homeostasis	BP	0.0146473216598463
2514	GO:0009700	0.000303695912913143	0.999958117049201	7	41	indole phytoalexin biosynthetic process	BP	0.0161329997925357
2491	GO:0009664	0.000305466590607926	0.999819369677349	63	1321	plant-type cell wall organization	BP	0.0161329997925357
2835	GO:0010197	0.000320910733401757	0.999840761045245	37	673	polar nucleus fusion	BP	0.0168284678210822
496	GO:0003899	0.000326427306375154	0.99987924907851	20	334	DNA-directed 5'-3' RNA polymerase activity	MF	0.0168314275796544
5935	GO:0050776	0.000327662987303384	0.999905424780712	14	152	regulation of immune response	BP	0.0168314275796544
3833	GO:0019005	0.000332256054759006	0.999812643222037	53	1110	SCF ubiquitin ligase complex	CC	0.0168314275796544
5646	GO:0047513	0.000334406687315581	0.999984136067145	4	11	1,2-alpha-L-fucosidase activity	MF	0.0168314275796544
7006	GO:0102344	0.000334625352205734	0.999993346499826	3	6	3-hydroxy-behenoyl-CoA dehydratase activity	MF	0.0168314275796544
7007	GO:0102345	0.000334625352205734	0.999993346499826	3	6	3-hydroxy-lignoceroyl-CoA dehydratase activity	MF	0.0168314275796544
1183	GO:0005618	0.000358851733591818	0.999751019886081	123	3103	cell wall	CC	0.0179280386363372
670	GO:0004190	0.000384423378860755	0.999834868107472	26	412	aspartic-type endopeptidase activity	MF	0.0190766876731303
2324	GO:0009270	0.000402638804570917	0.999953549200228	6	30	response to humidity	BP	0.019847408806649
3030	GO:0010451	0.000425765340823103	0.999990797459224	3	6	floral meristem growth	BP	0.0208484035102386
3093	GO:0010608	0.000447260223183531	0.99997575799658	4	13	posttranscriptional regulation of gene expression	BP	0.0216211571653206
2908	GO:0010283	0.000449265499374473	0.999959922828021	5	25	pinoresinol reductase activity	MF	0.0216211571653206
1201	GO:0005665	0.000450318934738893	0.999897908993484	10	117	RNA polymerase II, core complex	CC	0.0216211571653206
2506	GO:0009691	0.000475938058452666	0.999873211507291	12	130	cytokinin biosynthetic process	BP	0.0227037806722517
2430	GO:0009567	0.000483002006247716	0.999826844255236	18	285	double fertilization forming a zygote and endosperm	BP	0.0228591455252769
141	GO:0000323	0.000485378123812343	0.999913809133429	8	57	lytic vacuole	CC	0.0228591455252769
5830	GO:0048766	0.000496282833613827	0.99989907719481	9	72	root hair initiation	BP	0.0232247802008901
179	GO:0000428	0.000506852492005141	0.999968853731265	4	20	DNA-directed RNA polymerase complex	CC	0.0235702347540001
575	GO:0004030	0.000521929240660524	0.999953223980793	5	21	aldehyde dehydrogenase [NAD(P)+] activity	MF	0.0239810240526504
4713	GO:0034644	0.000525727104955303	0.999987772654426	3	6	cellular response to UV	BP	0.0239810240526504
5390	GO:0045740	0.000525727104955303	0.999987772654426	3	6	positive regulation of DNA replication	BP	0.0239810240526504
3205	GO:0015197	0.000528659307625373	0.999848464339765	13	138	NA	NA	0.0239810240526504
7276	GO:1990188	0.000569475067864164	0.999984966265598	3	7	euchromatin binding	MF	0.0256749917791928
365	GO:0001763	0.000591283364701203	0.999965451279467	4	13	morphogenesis of a branching structure	BP	0.0264966618097012
2686	GO:0009970	0.000597554729237418	0.999874838749025	9	76	cellular response to sulfate starvation	BP	0.0266163835420571
5770	GO:0048480	0.000631789768445324	0.999940418882	5	22	stigma development	BP	0.0279727757358367
2634	GO:0009901	0.000637917617590677	0.999667920198778	38	738	anther dehiscence	BP	0.028075969431342
6966	GO:0098542	0.000642493977207917	0.999898072358014	7	47	defense response to other organism	BP	0.0281100619377239
2803	GO:0010154	0.000660187322117374	0.999674012043642	33	568	fruit development	BP	0.0284546339027495
5590	GO:0046964	0.000660561128958074	0.999983363487282	3	6	3'-phosphoadenosine 5'-phosphosulfate transmembrane transporter activity	MF	0.0284546339027495
1767	GO:0006869	0.000661914664765069	0.999732691241121	21	471	lipid transport	BP	0.0284546339027495
3020	GO:0010434	0.00067716344737155	0.99993465741403	5	23	bract formation	BP	0.0289418874558684
5365	GO:0045493	0.000682908113141932	0.999824183955217	11	106	xylan catabolic process	BP	0.0290196700492612
6270	GO:0055089	0.000732175727476104	0.99992810101007	5	23	fatty acid homeostasis	BP	0.0309354704511904
6972	GO:0098655	0.00075661966380147	0.999599257374187	39	699	cation transmembrane transport	BP	0.0316490312797702
4500	GO:0032940	0.000758255061813297	0.999800492361042	11	130	secretion by cell	BP	0.0316490312797702
1125	GO:0005345	0.000761905270191926	0.999898718557764	6	35	purine nucleobase transmembrane transporter activity	MF	0.0316490312797702
2246	GO:0009044	0.000803365376986027	0.999867575835884	7	47	xylan 1,4-beta-xylosidase activity	MF	0.0331848245666742
2453	GO:0009616	0.00082120766357393	0.999642333652567	24	361	virus induced gene silencing	BP	0.0335982331822536
1146	GO:0005459	0.000831224200932929	0.999887621676662	6	35	UDP-galactose transmembrane transporter activity	MF	0.0335982331822536
6629	GO:0072334	0.000831224200932929	0.999887621676662	6	35	UDP-galactose transmembrane transport	BP	0.0335982331822536
3298	GO:0015700	0.000831549455281635	0.99988722266631	6	36	arsenite transport	BP	0.0335982331822536
2570	GO:0009807	0.000863864083144167	0.999851384946303	7	73	lignan biosynthetic process	BP	0.0347141903846085
3058	GO:0010495	0.000878041760152649	0.999880020900527	6	35	long-distance posttranscriptional gene silencing	BP	0.0350931933760469
1158	GO:0005506	0.000887395260112633	0.999395710275605	97	2333	iron ion binding	MF	0.0352763470606065
830	GO:0004564	0.000910833811101845	0.999797463142023	9	76	beta-fructofuranosidase activity	MF	0.0359411498170775
241	GO:0000786	0.000913840433542138	0.999640345498743	19	466	nucleosome	CC	0.0359411498170775
1494	GO:0006334	0.000923567328873653	0.999647289056668	18	409	nucleosome assembly	BP	0.0361315176174169
2670	GO:0009954	0.000935163970500114	0.999870239900155	6	36	proximal/distal pattern formation	BP	0.0363926441993571
1382	GO:0006081	0.00100531260920367	0.999893261058995	5	24	cellular aldehyde metabolic process	BP	0.0389177038348268
6602	GO:0071732	0.00104302025701764	0.999676279794947	13	159	cellular response to nitric oxide	BP	0.040167144689523
4272	GO:0031219	0.00107822210411263	0.999812325681752	7	49	levanase activity	MF	0.0410947125660248
6082	GO:0051670	0.00107822210411263	0.999812325681752	7	49	inulinase activity	MF	0.0410947125660248
3941	GO:0019556	0.00110674872344729	1	2	2	histidine catabolic process to glutamate and formamide	BP	0.0419656413393294
2094	GO:0008509	0.00111411066306458	0.999840029046603	6	36	anion transmembrane transporter activity	MF	0.0420292563403037
5499	GO:0046487	0.00113463284446666	0.999992503331444	2	3	glyoxylate metabolic process	BP	0.0423361539829661
5818	GO:0048640	0.00113942313262243	0.999957202998125	3	9	negative regulation of developmental growth	BP	0.0423361539829661
5932	GO:0050732	0.00113942313262243	0.999957202998125	3	9	negative regulation of peptidyl-tyrosine phosphorylation	BP	0.0423361539829661
3269	GO:0015520	0.00115396423302764	0.999763151019515	8	66	tetracycline:proton antiporter activity	MF	0.042449808651773
3380	GO:0015904	0.00115396423302764	0.999763151019515	8	66	tetracycline transport	BP	0.042449808651773
3075	GO:0010569	0.00116413811899476	0.999960535690125	3	7	regulation of double-strand break repair via homologous recombination	BP	0.0426120656032043
1748	GO:0006826	0.00125494194064459	0.999404522520315	27	475	iron ion transport	BP	0.0457095601434784
838	GO:0004575	0.00132037658667552	0.999689327288086	9	80	sucrose alpha-glucosidase activity	MF	0.0476439863545428
5534	GO:0046658	0.00132726137851032	0.999347295316771	29	613	anchored component of plasma membrane	CC	0.0476439863545428
4127	GO:0030337	0.00133382542269277	0.99994941107756	3	8	DNA polymerase processivity factor activity	MF	0.0476439863545428
5172	GO:0043626	0.00133382542269277	0.99994941107756	3	8	PCNA complex	CC	0.0476439863545428
5580	GO:0046916	0.00137178163630599	0.99960709764195	11	187	cellular transition metal ion homeostasis	BP	0.0487641991290696
892	GO:0004650	0.00139848059102112	0.999604823168622	11	116	polygalacturonase activity	MF	0.049448098170351
6578	GO:0071555	0.00140439553905514	0.999109165149771	65	1430	cell wall organization	BP	0.049448098170351
554	GO:0003999	0.00142004752071051	0.99994237401608	3	9	adenine phosphoribosyltransferase activity	MF	0.0497301158631754
1230	GO:0005736	0.00142585671666124	0.999777979010235	6	53	RNA polymerase I complex	CC	0.0497301158631754
