## Supplementary File 2 for "Validation and characterisation of a wheat GENIE3 network using an independent RNA-Seq dataset": CAMTAgenie3_GOseq_enrichment.txt

category	over_represented_pvalue	under_represented_pvalue	numDEInCat	numInCat	term	ontology	over_rep_padj
1571	GO:0006468	2.87843601633958e-30	1	550	5991	protein phosphorylation	BP	2.12831559048149e-26
910	GO:0004674	2.1081101881998e-29	1	480	4839	protein serine/threonine kinase activity	MF	7.79368336577468e-26
908	GO:0004672	1.80892234096724e-27	1	534	5904	protein kinase activity	MF	4.45839059637059e-24
3503	GO:0016301	4.95324099923264e-26	1	498	5633	kinase activity	MF	9.15606598708153e-23
3651	GO:0016772	8.76648232642125e-26	1	432	4450	transferase activity, transferring phosphorus-containing groups	MF	1.29638740643118e-22
1584	GO:0006487	1.14549981034359e-21	1	78	365	protein N-linked glycosylation	BP	1.41163759961341e-18
3507	GO:0016310	2.52559672650926e-18	1	391	4621	phosphorylation	BP	2.66775174225849e-15
1166	GO:0005524	8.5516483624564e-18	1	899	11642	ATP binding	MF	7.90386099900033e-15
319	GO:0001077	2.73347498281926e-16	1	15	15	proximal promoter DNA-binding transcription activator activity, RNA polymerase II-specific	MF	2.24570155810729e-13
1662	GO:0006623	1.26966394694653e-14	1	58	497	protein targeting to vacuole	BP	9.38789522372263e-12
1670	GO:0006635	1.46492657508193e-14	1	72	655	fatty acid beta-oxidation	BP	9.84697008741437e-12
75	GO:0000166	7.43906326906152e-14	1	690	9150	nucleotide binding	MF	4.58370281762008e-11
925	GO:0004713	2.7634225449905e-13	1	266	2896	protein tyrosine kinase activity	MF	1.5717497152046e-10
3556	GO:0016558	1.62573610462308e-12	1	49	310	protein import into peroxisome matrix	BP	8.58620911255931e-10
1583	GO:0006486	2.77831527036022e-12	1	83	579	protein glycosylation	BP	1.36952420726956e-09
1163	GO:0005516	4.04538441907373e-12	1	154	1750	calmodulin binding	MF	1.86947327466445e-09
1885	GO:0007165	6.82017197827167e-12	1	356	4038	signal transduction	BP	2.96637362396122e-09
1314	GO:0005886	8.51983528156636e-12	1	821	13857	plasma membrane	CC	3.49975900399454e-09
1252	GO:0005768	9.11130774540169e-12	1	231	2640	endosome	CC	3.54573734050001e-09
3520	GO:0016417	1.03456679857994e-11	1	9	9	S-acyltransferase activity	MF	3.82479345435004e-09
5546	GO:0046777	1.80424483189031e-11	1	272	3046	protein autophosphorylation	BP	6.35266013666523e-09
924	GO:0004712	8.22869857391758e-11	1	75	643	protein serine/threonine/tyrosine kinase activity	MF	2.76559078434303e-08
2459	GO:0009626	1.14331613176362e-10	1	172	1709	plant-type hypersensitive response	BP	3.67551281663488e-08
3957	GO:0019706	3.55471858624774e-10	0.999999999957347	20	82	protein-cysteine S-palmitoyltransferase activity	MF	1.09514955111316e-07
4292	GO:0031348	4.44385821658062e-10	1	196	2327	negative regulation of defense response	BP	1.31431550613588e-07
1588	GO:0006491	5.98347833495548e-10	0.999999999959467	14	33	N-glycan processing	BP	1.70160918494849e-07
6518	GO:0071275	7.01787124869496e-10	1	9	9	cellular response to aluminum ion	BP	1.92185703751298e-07
4568	GO:0033550	8.67330933677772e-10	1	6	6	MAP kinase tyrosine phosphatase activity	MF	2.21139480124602e-07
7283	GO:1990264	8.67330933677772e-10	1	6	6	peptidyl-tyrosine dephosphorylation involved in inactivation of protein kinase activity	BP	2.21139480124602e-07
3474	GO:0016192	1.19235145746815e-09	1	81	923	vesicle-mediated transport	BP	2.93874889217317e-07
3710	GO:0016926	1.35702603620185e-09	1	53	298	protein desumoylation	BP	3.23672597150855e-07
4176	GO:0030659	2.26743535648968e-09	0.999999999674856	20	67	cytoplasmic vesicle membrane	CC	5.23919282058897e-07
1264	GO:0005783	3.0715859464591e-09	1	297	4827	endoplasmic reticulum	CC	6.88221408730867e-07
3415	GO:0016021	3.99111778079623e-09	1	1026	20668	integral component of membrane	CC	8.67950731506099e-07
16	GO:0000035	9.05401154678213e-09	0.999999999608783	9	25	acyl binding	MF	1.91272461076877e-06
2703	GO:0010008	1.03190763444383e-08	1	76	726	endosome membrane	CC	2.1194236247438e-06
1096	GO:0005223	1.07313139094523e-08	0.999999999581372	10	16	intracellular cGMP-activated cation channel activity	MF	2.14452256882406e-06
4221	GO:0030968	1.22091452243743e-08	1	59	688	endoplasmic reticulum unfolded protein response	BP	2.37564262602693e-06
74	GO:0000165	1.50266781540572e-08	1	89	1062	MAPK cascade	BP	2.84890405823331e-06
5711	GO:0048193	2.31180575258756e-08	1	59	608	Golgi vesicle transport	BP	4.25259519151041e-06
3133	GO:0012505	2.35807956250915e-08	1	114	1176	endomembrane system	CC	4.25259519151041e-06
1094	GO:0005221	2.56422907915483e-08	0.999999998469336	11	21	intracellular cyclic nucleotide activated cation channel activity	MF	4.51426424077877e-06
1160	GO:0005509	5.07401017115485e-08	1	134	1991	calcium ion binding	MF	8.72493748965557e-06
1738	GO:0006812	5.66956901784641e-08	1	58	431	cation transport	BP	9.52745302680827e-06
88	GO:0000186	6.07684181303755e-08	0.999999991287651	16	62	activation of MAPKK activity	BP	9.98492630346659e-06
1260	GO:0005777	6.64541549811087e-08	1	78	1052	peroxisome	CC	1.06817830854417e-05
1880	GO:0007154	8.96447788215991e-08	0.99999997305727	33	237	cell communication	BP	1.41028403107852e-05
6313	GO:0061025	9.65067184422758e-08	1	71	934	membrane fusion	BP	1.48660557533789e-05
4753	GO:0035091	9.91763688121208e-08	0.999999973271527	44	246	phosphatidylinositol binding	MF	1.49655116529963e-05
1095	GO:0005222	1.10538319757108e-07	0.999999993484374	10	19	intracellular cAMP-activated cation channel activity	MF	1.58957519632871e-05
1901	GO:0007263	1.10538319757108e-07	0.999999993484374	10	19	nitric oxide mediated signal transduction	BP	1.58957519632871e-05
930	GO:0004722	1.11790519622793e-07	0.999999968789643	45	463	protein serine/threonine phosphatase activity	MF	1.58957519632871e-05
3798	GO:0018230	1.37023486270933e-07	0.999999980440047	15	62	peptidyl-L-cysteine S-palmitoylation	BP	1.91148259625701e-05
1231	GO:0005737	1.39599756826993e-07	1	719	15280	cytoplasm	CC	1.91148259625701e-05
4106	GO:0030247	1.53308070104833e-07	1	52	488	polysaccharide binding	MF	2.06101794610024e-05
1657	GO:0006612	1.70566757859179e-07	1	100	1469	protein targeting to membrane	BP	2.25209037073352e-05
3786	GO:0018105	2.08262508834966e-07	0.999999935226162	33	227	peptidyl-serine phosphorylation	BP	2.70156664969428e-05
5965	GO:0051020	2.33555392021981e-07	1	54	519	GTPase binding	MF	2.97742856656987e-05
2365	GO:0009409	2.77804824252943e-07	1	273	4560	response to cold	BP	3.481506560214e-05
1270	GO:0005789	4.233065661693e-07	1	136	2056	endoplasmic reticulum membrane	CC	5.18993362046566e-05
769	GO:0004450	4.28166014130924e-07	0.999999991976763	6	9	isocitrate dehydrogenase (NADP+) activity	MF	5.18993362046566e-05
269	GO:0000902	5.10432520593534e-07	0.999999842947565	53	513	cell morphogenesis	BP	5.98081100021557e-05
929	GO:0004721	5.10473925131784e-07	0.99999980858914	42	408	phosphoprotein phosphatase activity	MF	5.98081100021557e-05
3985	GO:0019829	5.17679069534483e-07	0.999999834327551	33	153	cation-transporting ATPase activity	MF	5.98081100021557e-05
3508	GO:0016311	5.83284744672196e-07	0.999999782286939	47	533	dephosphorylation	BP	6.63508831093264e-05
1841	GO:0007033	6.03239126119128e-07	0.999999792825579	35	249	vacuole organization	BP	6.75810620988611e-05
6266	GO:0055081	8.37140706244294e-07	0.999999927758804	11	21	anion homeostasis	BP	9.23853489846315e-05
923	GO:0004709	1.02233105370491e-06	0.99999977554404	19	98	MAP kinase kinase kinase activity	MF	0.000111163467810207
1794	GO:0006914	1.05990083753482e-06	0.999999680542975	27	213	autophagy	BP	0.000113578359314963
6433	GO:0070588	1.17973583463811e-06	0.999999623409505	30	172	calcium ion transmembrane transport	BP	0.000124613810875917
6860	GO:0090316	1.49452076019465e-06	0.999999987509777	5	6	positive regulation of intracellular protein transport	BP	0.000155640654941961
4963	GO:0042542	1.61195371326114e-06	0.99999924475046	89	1334	response to hydrogen peroxide	BP	0.000165538691053512
3156	GO:0015081	1.96601387319027e-06	0.999999736672856	12	43	sodium ion transmembrane transporter activity	MF	0.00019913296682697
1819	GO:0006995	2.03474857276877e-06	0.999999263052001	34	293	cellular response to nitrogen starvation	BP	0.000203309877662868
170	GO:0000407	2.61394844804188e-06	0.999999527531654	15	59	phagophore assembly site	CC	0.000255010120608512
2836	GO:0010198	2.62114811553245e-06	0.999999884507581	6	23	synergid death	BP	0.000255010120608512
914	GO:0004683	3.39532593131493e-06	0.999998446564621	58	611	calmodulin-dependent protein kinase activity	MF	0.000326039479690163
2682	GO:0009966	3.51589659180485e-06	0.999998687967431	34	308	regulation of signal transduction	BP	0.000333288966664168
1076	GO:0005097	4.00100852736519e-06	0.999999246057287	15	61	NA	NA	0.000369793213141728
4487	GO:0032851	4.00100852736519e-06	0.999999246057287	15	61	NA	NA	0.000369793213141728
2965	GO:0010351	4.48076753203932e-06	0.999998840139898	20	125	lithium ion transport	BP	0.000409022162122206
2610	GO:0009863	4.77961910092551e-06	0.999997670994301	68	820	salicylic acid mediated signaling pathway	BP	0.000423853527756834
1278	GO:0005802	4.79253170879319e-06	0.999996930212896	171	2065	trans-Golgi network	CC	0.000423853527756834
1706	GO:0006739	4.81521454308549e-06	0.999999713994697	7	18	NADP metabolic process	BP	0.000423853527756834
133	GO:0000303	5.68339709032471e-06	0.999998784855316	16	85	response to superoxide	BP	0.000494388683363069
5296	GO:0045087	5.89211540575886e-06	0.999996298177297	151	1676	innate immune response	BP	0.000506584898955593
1139	GO:0005388	6.06136583569052e-06	0.999998664479404	17	70	calcium-transporting ATPase activity	MF	0.000515146425162019
286	GO:0000956	6.41902871964073e-06	0.999997237340677	45	314	nuclear-transcribed mRNA catabolic process	BP	0.000539344299466177
415	GO:0003400	6.61024598619707e-06	0.999999837745103	5	9	regulation of COPII vesicle coating	BP	0.000543068431354901
1070	GO:0005090	6.61024598619707e-06	0.999999837745103	5	9	Sar guanyl-nucleotide exchange factor activity	MF	0.000543068431354901
5925	GO:0050665	6.7860040475701e-06	0.999997108423164	44	292	hydrogen peroxide biosynthetic process	BP	0.000551381471733333
4249	GO:0031098	7.76859327443156e-06	0.999998393698227	15	81	stress-activated protein kinase signaling cascade	BP	0.000624358463816814
1600	GO:0006517	8.17688071690727e-06	0.999999437654237	8	15	protein deglycosylation	BP	0.000650105978718413
2544	GO:0009751	9.59299023189841e-06	0.99999381876637	148	2372	response to salicylic acid	BP	0.000753137108758955
177	GO:0000422	9.67649788099821e-06	0.999998119433566	14	67	autophagy of mitochondrion	BP	0.000753137108758955
2609	GO:0009862	9.80480359184339e-06	0.999994695189775	80	1105	systemic acquired resistance, salicylic acid mediated signaling pathway	BP	0.000755174143313437
2511	GO:0009697	1.03427666892427e-05	0.999994605481347	70	911	salicylic acid biosynthetic process	BP	0.000788396050518153
2735	GO:0010045	1.07802068546747e-05	0.999995070904836	48	495	response to nickel cation	BP	0.000813355606974133
4155	GO:0030553	1.098982274882e-05	0.999998456522514	11	35	cGMP binding	MF	0.000820795448533081
91	GO:0000209	1.14346287010009e-05	0.99999629734435	24	251	protein polyubiquitination	BP	0.000845476446152003
6381	GO:0070262	1.33777795089028e-05	0.999999384141824	6	12	peptidyl-serine dephosphorylation	BP	0.00097935942266166
737	GO:0004383	1.37210570650843e-05	0.999991641534244	112	1121	guanylate cyclase activity	MF	0.000994642117051307
2000	GO:0008237	1.45874837453581e-05	0.99999435476463	32	276	metallopeptidase activity	MF	0.00104718305643862
5772	GO:0048482	1.52871546405423e-05	0.999999213680217	6	14	plant ovule morphogenesis	BP	0.00108685789819394
4154	GO:0030552	1.80740387835301e-05	0.999997267058475	11	38	cAMP binding	MF	0.00127275659776592
4239	GO:0031062	1.87211669265576e-05	0.999998918672181	7	12	positive regulation of histone methylation	BP	0.00130588970051856
394	GO:0002221	2.08987481641061e-05	0.999990153232633	47	492	pattern recognition receptor signaling pathway	BP	0.00144416209276075
2546	GO:0009755	2.19232021399381e-05	0.99998454978965	206	2490	hormone-mediated signaling pathway	BP	0.00150092737613613
4291	GO:0031347	2.27351139531038e-05	0.999985736286652	116	1309	regulation of defense response	BP	0.00154187021636914
2561	GO:0009789	2.29382910198276e-05	0.999988073156194	61	693	positive regulation of abscisic acid-activated signaling pathway	BP	0.00154187021636914
2577	GO:0009816	2.34537621083182e-05	0.999985881555666	99	1227	defense response to bacterium, incompatible interaction	BP	0.00156231636962977
1272	GO:0005794	2.50538429314714e-05	0.999981294650109	287	4739	Golgi apparatus	CC	0.00165400102352946
1689	GO:0006665	2.77467590002527e-05	0.999993532931355	15	88	sphingolipid metabolic process	BP	0.00181557111546786
4002	GO:0019901	3.02862699141247e-05	0.999984130351539	59	711	protein kinase binding	MF	0.00196435683986876
5422	GO:0045944	3.30661143362044e-05	0.999988311750061	25	233	positive regulation of transcription by RNA polymerase II	BP	0.00211766025040536
2058	GO:0008418	3.32226925949449e-05	1	3	3	protein-N-terminal asparagine amidohydrolase activity	MF	0.00211766025040536
1428	GO:0006182	3.57149867782087e-05	0.999982563483088	48	505	cGMP biosynthetic process	BP	0.00225419483481848
1099	GO:0005242	3.59744374504437e-05	0.999993391672481	12	47	inward rectifier potassium channel activity	MF	0.00225419483481848
3281	GO:0015662	3.82165504429197e-05	0.999987169395167	24	125	ATPase activity, coupled to transmembrane movement of ions, phosphorylative mechanism	MF	0.00237456448718444
1573	GO:0006470	4.04662330616495e-05	0.999982769757002	34	406	protein dephosphorylation	BP	0.0024933943938153
4408	GO:0032147	4.14181432981868e-05	0.999987774277186	19	134	activation of protein kinase activity	BP	0.00253095662435366
7068	GO:1900459	4.40664126183759e-05	0.99997846805943	47	498	positive regulation of brassinosteroid mediated signaling pathway	BP	0.00267071356475632
1075	GO:0005096	4.51544235542843e-05	0.999982760672005	28	222	GTPase activator activity	MF	0.00271440494114128
21	GO:0000045	4.58213730164978e-05	0.999989519016572	14	79	autophagosome assembly	BP	0.00273228412970955
1998	GO:0008235	4.80565632460999e-05	0.999990727935579	12	53	metalloexopeptidase activity	MF	0.0028426418291333
3991	GO:0019866	5.01369939610162e-05	1	3	3	organelle inner membrane	CC	0.00294216613768058
4879	GO:0040014	5.06340757629819e-05	0.999995833630225	7	16	regulation of multicellular organism growth	BP	0.0029479398125314
4085	GO:0030148	5.19651208094571e-05	0.999993796555084	8	33	sphingolipid biosynthetic process	BP	0.00297560138227668
520	GO:0003948	5.22312673475196e-05	0.999999685274869	3	4	N4-(beta-N-acetylglucosaminyl)-L-asparaginase activity	MF	0.00297560138227668
1107	GO:0005262	5.23164971187407e-05	0.999981846000457	24	146	calcium channel activity	MF	0.00297560138227668
1599	GO:0006516	5.34592873777886e-05	0.999994826144998	7	26	glycoprotein catabolic process	BP	0.0030044238373847
6423	GO:0070536	5.42180277511617e-05	0.999997492634432	5	12	protein K63-linked deubiquitination	BP	0.0030044238373847
2481	GO:0009651	5.44183780520743e-05	0.999959822335328	234	4724	response to salt stress	BP	0.0030044238373847
5947	GO:0050832	5.44485791465446e-05	0.999958918793937	273	4393	defense response to fungus	BP	0.0030044238373847
3673	GO:0016820	5.79976817970172e-05	0.999978142669656	27	184	NA	NA	0.00317655451264552
3157	GO:0015085	5.87742055140991e-05	0.999987435160296	13	59	calcium ion transmembrane transporter activity	MF	0.0031954152615533
1795	GO:0006915	6.03900057851631e-05	0.999964147459423	82	849	apoptotic process	BP	0.00325929710055107
920	GO:0004702	6.11029049066405e-05	0.999961960703878	100	931	NA	NA	0.00327387593391087
2975	GO:0010363	6.60004135755916e-05	0.999959812546629	87	1413	regulation of plant-type hypersensitive response	BP	0.00351084214372607
5342	GO:0045332	6.65192021741152e-05	0.999988787382655	11	32	phospholipid translocation	BP	0.00351316414911006
7296	GO:1990482	7.23327568124518e-05	0.999998566141731	4	6	sphingolipid alpha-glucuronosyltransferase activity	MF	0.00379310924731396
5046	GO:0042981	7.45964937835755e-05	0.999979837791474	16	102	regulation of apoptotic process	BP	0.00388427095095604
4996	GO:0042742	7.73092336045265e-05	0.99994117539359	278	4294	defense response to bacterium	BP	0.00399737393896412
5089	GO:0043157	7.99920212897501e-05	0.999991734021922	7	26	response to cation stress	BP	0.00410736809316953
3382	GO:0015914	8.1876753244454e-05	0.999982158943156	13	53	phospholipid transport	BP	0.0041751497482034
5013	GO:0042787	8.51595782573878e-05	0.999962315939879	34	396	NA	NA	0.00431280768243237
2460	GO:0009627	9.51655199397859e-05	0.999939763449573	97	1549	systemic acquired resistance	BP	0.00475551816180567
5218	GO:0044090	9.51875423244845e-05	0.99999585847095	5	9	positive regulation of vacuole organization	BP	0.00475551816180567
4045	GO:0030010	9.80451326632574e-05	0.999989706987452	7	24	establishment of cell polarity	BP	0.00486540745578608
6499	GO:0071108	9.92901325576281e-05	0.99999429948282	5	15	protein K48-linked deubiquitination	BP	0.00489434160087401
5067	GO:0043069	0.000107241013763167	0.99994101839494	58	749	negative regulation of programmed cell death	BP	0.00521736597996445
2575	GO:0009814	0.000107254480518609	0.999938486887602	67	736	defense response, incompatible interaction	BP	0.00521736597996445
4694	GO:0034497	0.000126386133893101	0.999986304227986	7	23	protein localization to phagophore assembly site	BP	0.00610783708500383
4153	GO:0030551	0.000127324309306318	0.99997059060107	13	58	cyclic nucleotide binding	MF	0.00611322040916178
2833	GO:0010193	0.000130780444512523	0.999923673133071	69	835	response to ozone	BP	0.00623637459922742
826	GO:0004559	0.000131576201985323	0.999983393637239	8	23	alpha-mannosidase activity	MF	0.00623637459922742
4493	GO:0032880	0.000134334536382547	0.999957576876177	18	158	regulation of protein localization	BP	0.0063265577198252
46	GO:0000105	0.000139095438859869	0.999987236021233	6	25	histidine biosynthetic process	BP	0.00650931439829031
1995	GO:0008219	0.000160822226711346	0.999921181804934	40	472	cell death	BP	0.00747873927235028
256	GO:0000812	0.000163983262391069	0.99998929681018	5	16	Swr1 complex	CC	0.00757807651324726
226	GO:0000740	0.000173730623261716	0.999993685395569	4	9	nuclear membrane fusion	BP	0.00797865980370889
1778	GO:0006886	0.00017559645847086	0.999899375842479	62	828	intracellular protein transport	BP	0.00801456922181197
2733	GO:0010043	0.000196068119090845	0.999886396896575	63	964	response to zinc ion	BP	0.00889403480096753
5237	GO:0044265	0.000202515504237882	0.999969913665216	8	37	cellular macromolecule catabolic process	BP	0.00913048559960303
4812	GO:0035556	0.000204734948191824	0.999854437169596	156	2025	intracellular signal transduction	BP	0.00917460731472938
1185	GO:0005623	0.000214569536103895	0.999857867901426	107	1409	cell	CC	0.00955739246959155
1162	GO:0005515	0.000216485968729376	0.999811855696088	1311	25246	protein binding	MF	0.00958501348973056
2912	GO:0010288	0.000218571479961818	0.999984342167805	5	18	response to lead ion	BP	0.00961974715974813
560	GO:0004012	0.000226191299059626	0.999954916183822	11	35	phospholipid-translocating ATPase activity	MF	0.00976566320017775
360	GO:0001729	0.00022781064094308	1	3	3	ceramide kinase activity	MF	0.00976566320017775
4109	GO:0030264	0.00022781064094308	1	3	3	nuclear fragmentation involved in apoptotic nuclear change	BP	0.00976566320017775
99	GO:0000224	0.000228490632084224	1	3	3	peptide-N4-(N-acetyl-beta-glucosaminyl)asparagine amidase activity	MF	0.00976566320017775
451	GO:0003810	0.000228490632084224	1	3	3	protein-glutamine gamma-glutamyltransferase activity	MF	0.00976566320017775
5972	GO:0051082	0.000237984222248808	0.999886697760096	35	503	unfolded protein binding	MF	0.0101129617201591
1838	GO:0007030	0.000242610818950579	0.999837564518108	111	1377	Golgi organization	BP	0.010242038508041
1780	GO:0006888	0.000243792098649609	0.999881496657584	37	461	ER to Golgi vesicle-mediated transport	BP	0.010242038508041
911	GO:0004675	0.000257258015879726	0.999811058266248	185	2278	transmembrane receptor protein serine/threonine kinase activity	MF	0.0107466992622299
1767	GO:0006869	0.000262536242267458	0.999887661128238	27	471	lipid transport	BP	0.0109055785130651
1184	GO:0005622	0.000282401644795071	0.999786305502897	217	4787	intracellular	CC	0.0116652388917025
5529	GO:0046621	0.000285605507962605	0.999969267382666	6	29	negative regulation of organ growth	BP	0.0117320395881972
3667	GO:0016810	0.00029618355394665	0.999938614176182	10	64	hydrolase activity, acting on carbon-nitrogen (but not peptide) bonds	MF	0.0120993436347046
4242	GO:0031072	0.00030977230779035	0.999860193210809	30	392	heat shock protein binding	MF	0.0125849255153948
7142	GO:1902065	0.000316182004917163	0.999969142217247	6	17	response to L-glutamate	BP	0.0127751352150683
5540	GO:0046713	0.000322396672843636	0.99983295975608	44	329	borate transport	BP	0.0128984878082353
2827	GO:0010186	0.000322723863203073	0.999976549830697	5	14	positive regulation of cellular defense response	BP	0.0128984878082353
5930	GO:0050691	0.000328016663974041	0.999973245151833	5	22	regulation of defense response to virus by host	BP	0.013004883414875
4795	GO:0035420	0.000328903597319668	0.999990212528292	4	6	MAPK cascade involved in innate immune response	BP	0.013004883414875
4975	GO:0042586	0.000331929121498513	0.999983789395736	4	12	peptide deformylase activity	MF	0.0130547017253192
928	GO:0004719	0.000336371146956496	0.999992598934312	3	7	protein-L-isoaspartate (D-aspartate) O-methyltransferase activity	MF	0.013159408786224
5271	GO:0044804	0.00034232002540357	0.999928488625182	10	57	autophagy of nucleus	BP	0.0132867133842736
2455	GO:0009620	0.00034321913124104	0.999752015573636	158	2305	response to fungus	BP	0.0132867133842736
666	GO:0004177	0.000347533081511261	0.999881751108409	18	143	aminopeptidase activity	MF	0.0133836437744493
1598	GO:0006515	0.000352377124274393	0.999979481757977	5	9	protein quality control for misfolded or incompletely synthesized proteins	BP	0.0134998780149475
1909	GO:0007338	0.000358490146941808	0.999925078903385	10	54	single fertilization	BP	0.0135958213332488
2339	GO:0009311	0.000358558988366718	0.999882428847149	17	128	oligosaccharide metabolic process	BP	0.0135958213332488
693	GO:0004325	0.000362125130574465	0.9999839823426	4	9	ferrochelatase activity	MF	0.013660985793202
4215	GO:0030943	0.000398827283753189	0.999968929849486	5	15	mitochondrion targeting sequence binding	MF	0.0149691824166045
3736	GO:0017050	0.000424410347325582	0.999953096695809	6	22	D-erythro-sphingosine kinase activity	MF	0.015848939940027
1812	GO:0006979	0.000445102666182994	0.999671862679303	171	2970	response to oxidative stress	BP	0.0164530764761062
1887	GO:0007169	0.000445576516531136	0.999686196585869	133	1515	transmembrane receptor protein tyrosine kinase signaling pathway	BP	0.0164530764761062
2867	GO:0010231	0.000447263777616628	0.99975397986073	48	587	maintenance of seed dormancy	BP	0.0164530764761062
1741	GO:0006816	0.000462974352050357	0.999748595869785	46	548	calcium ion transport	BP	0.0169466948468334
4502	GO:0032947	0.000470376320478783	0.999953977340499	6	14	protein-containing complex scaffold activity	MF	0.0171328202641385
1886	GO:0007166	0.000474667707373328	0.999772822861723	33	326	cell surface receptor signaling pathway	BP	0.017204377589796
20	GO:0000042	0.000485772697319373	1	3	3	NA	NA	0.0174961187076246
4505	GO:0032956	0.000488585515592455	0.999976568556237	4	9	regulation of actin cytoskeleton organization	BP	0.0174961187076246
774	GO:0004458	0.000489815603526954	0.999976493561732	4	9	D-lactate dehydrogenase (cytochrome) activity	MF	0.0174961187076246
5809	GO:0048586	0.000499474324366995	0.999949077187163	6	15	regulation of long-day photoperiodism, flowering	BP	0.0177440123488198
1774	GO:0006882	0.000501555123194935	0.999869045537569	12	81	cellular zinc ion homeostasis	BP	0.0177440123488198
2542	GO:0009749	0.00052692390994511	0.999672567635036	71	1016	response to glucose	BP	0.0183844788109739
1168	GO:0005528	0.000527117866909178	0.999903692264692	8	71	FK506 binding	MF	0.0183844788109739
3796	GO:0018208	0.000527117866909178	0.999903692264692	8	71	peptidyl-proline modification	BP	0.0183844788109739
348	GO:0001653	0.000533147092332805	0.999602780458172	182	2265	peptide receptor activity	MF	0.0185074629141256
2204	GO:0008889	0.00054096536353198	0.999905133854468	8	42	glycerophosphodiester phosphodiesterase activity	MF	0.0185759343044903
5968	GO:0051049	0.000542844500915924	0.999904494640316	8	43	regulation of transport	BP	0.0185759343044903
4495	GO:0032889	0.000547681049280347	1	3	3	regulation of vacuole fusion, non-autophagic	BP	0.0185759343044903
5428	GO:0045992	0.000547681049280347	1	3	3	negative regulation of embryonic development	BP	0.0185759343044903
6041	GO:0051469	0.000547681049280347	1	3	3	vesicle fusion with vacuole	BP	0.0185759343044903
524	GO:0003952	0.000568412094447041	1	3	3	NAD+ synthase (glutamine-hydrolyzing) activity	MF	0.0191910457823809
1377	GO:0006071	0.00057820794013257	0.999858771722596	11	65	glycerol metabolic process	BP	0.0194330432242737
1817	GO:0006987	0.000592766140288994	1	3	3	NA	NA	0.0196625042457948
4655	GO:0034263	0.000592766140288994	1	3	3	positive regulation of autophagy in response to ER overload	BP	0.0196625042457948
5093	GO:0043171	0.000595193133868021	0.999919237535731	7	20	peptide catabolic process	BP	0.0196625042457948
4739	GO:0034976	0.000595672295247233	0.99967070519564	46	750	response to endoplasmic reticulum stress	BP	0.0196625042457948
3420	GO:0016034	0.000602902555501866	0.999979957179163	3	13	maleylacetoacetate isomerase activity	MF	0.019812717757248
4358	GO:0031625	0.000610155186835361	0.999540702122664	191	2474	ubiquitin protein ligase binding	MF	0.0199623338560206
4339	GO:0031520	0.000654859119614816	0.999968372571761	4	8	plasma membrane of cell tip	CC	0.0211555458230644
5191	GO:0043812	0.000654859119614816	0.999968372571761	4	8	phosphatidylinositol-4-phosphate phosphatase activity	MF	0.0211555458230644
5017	GO:0042800	0.000655209628547706	0.999916696017005	7	16	histone methyltransferase activity (H3-K4 specific)	MF	0.0211555458230644
5586	GO:0046938	0.000662692212158658	0.999940110750777	5	17	phytochelatin biosynthetic process	BP	0.021304113985657
6992	GO:0102043	0.000669157252323081	1	2	2	isopentenyl phosphate kinase activity	MF	0.0214188256436228
3332	GO:0015786	0.000690432377845689	0.999889740285416	7	44	UDP-glucose transmembrane transport	BP	0.0220045560422027
3243	GO:0015326	0.000711988168300912	0.999984474900325	3	5	NA	NA	0.0225941653065105
1782	GO:0006891	0.000729715166874091	0.99968165246123	25	259	intra-Golgi vesicle-mediated transport	BP	0.0230577518968676
4949	GO:0042391	0.000767506623193789	0.999795779383951	12	58	regulation of membrane potential	BP	0.0241486977527441
3998	GO:0019897	0.000797361836661169	0.999971297000668	3	12	extrinsic component of plasma membrane	CC	0.0249231272979654
2377	GO:0009435	0.00080128248608659	0.999900836164343	6	21	NAD biosynthetic process	BP	0.0249231272979654
921	GO:0004707	0.000802232120221229	0.99975186125787	14	97	MAP kinase activity	MF	0.0249231272979654
2825	GO:0010183	0.000818464445979636	0.999671174845907	21	192	pollen tube guidance	BP	0.0253210297639056
3960	GO:0019725	0.000832910364474181	0.999921983752897	5	16	cellular homeostasis	BP	0.0256605801455087
7302	GO:1990585	0.00087145738797453	0.999975809744392	3	6	hydroxyproline O-arabinosyltransferase activity	MF	0.0267367465837497
642	GO:0004143	0.000909177353977095	0.999804035460986	9	51	diacylglycerol kinase activity	MF	0.0276644335609327
1893	GO:0007205	0.000909177353977095	0.999804035460986	9	51	protein kinase C-activating G protein-coupled receptor signaling pathway	BP	0.0276644335609327
612	GO:0004089	0.000928134151892987	0.999816184346807	8	64	carbonate dehydratase activity	MF	0.0281255078651506
455	GO:0003827	0.000933420222963834	0.999973457018842	3	6	alpha-1,3-mannosylglycoprotein 2-beta-N-acetylglucosaminyltransferase activity	MF	0.0281702413412024
1664	GO:0006625	0.000949641692889102	0.999845030200569	7	33	protein targeting to peroxisome	BP	0.0285432954358619
1269	GO:0005788	0.000986902626921495	0.999683734882721	14	123	endoplasmic reticulum lumen	CC	0.0295431498925406
3655	GO:0016779	0.000996138736174683	0.999492550935966	35	302	nucleotidyltransferase activity	MF	0.0296993944164339
1839	GO:0007031	0.00103961013070588	0.999699366545263	12	108	peroxisome organization	BP	0.0308376808418512
68	GO:0000155	0.00104265894109586	0.999396203436275	50	569	phosphorelay sensor kinase activity	MF	0.0308376808418512
2696	GO:0009986	0.0010711400888211	0.999389375079701	47	575	cell surface	CC	0.0314949853133165
1802	GO:0006952	0.00107340225844682	0.999122355046811	349	6067	defense response	BP	0.0314949853133165
1737	GO:0006811	0.00109745008092225	0.999338889711129	57	649	ion transport	BP	0.0320733039460043
7286	GO:1990316	0.00110990101676222	0.999899619779601	5	12	Atg1/ULK1 kinase complex	CC	0.0323006630130063
3539	GO:0016485	0.00111396660377558	0.999625801513173	15	108	protein processing	BP	0.0323006630130063
5600	GO:0047012	0.00112493809723379	0.999965838327607	3	6	sterol-4-alpha-carboxylate 3-dehydrogenase (decarboxylating) activity	MF	0.0324913761365105
5019	GO:0042803	0.00122301342888647	0.999101346933766	144	1926	protein homodimerization activity	MF	0.0351866198178464
2425	GO:0009556	0.00124170567021928	0.999175677328463	85	789	microsporogenesis	BP	0.0355859369209354
6030	GO:0051403	0.00133361276840105	0.999661138788397	10	69	stress-activated MAPK cascade	BP	0.0380723274500285
2085	GO:0008481	0.00134853215686689	0.999903687238533	4	12	sphinganine kinase activity	MF	0.0382032443213556
5552	GO:0046834	0.00134853215686689	0.999903687238533	4	12	lipid phosphorylation	BP	0.0382032443213556
258	GO:0000814	0.00136200897486629	0.999940895577461	3	12	ESCRT II complex	CC	0.0384377647334403
1990	GO:0008195	0.00143289429589447	0.999739205729155	7	46	phosphatidate phosphatase activity	MF	0.0402167297137184
3920	GO:0019430	0.00143592326811221	0.999737588346514	7	48	removal of superoxide radicals	BP	0.0402167297137184
2988	GO:0010378	0.00148345596805262	1	3	3	temperature compensation of the circadian clock	BP	0.0413912204821929
5565	GO:0046870	0.00149652555116368	0.999823997700541	5	26	cadmium ion binding	MF	0.0414878959752551
1176	GO:0005546	0.00150124121776196	0.999713848028143	8	26	phosphatidylinositol-4,5-bisphosphate binding	MF	0.0414878959752551
5642	GO:0047484	0.00150375387089104	0.999694022496789	8	38	regulation of response to osmotic stress	BP	0.0414878959752551
5382	GO:0045723	0.00151930651943164	0.999779160746249	6	25	positive regulation of fatty acid biosynthetic process	BP	0.0416774185199385
1591	GO:0006499	0.00152189653778515	0.999216787046279	33	346	N-terminal protein myristoylation	BP	0.0416774185199385
1587	GO:0006490	0.00155473662538937	0.999884509104072	4	12	oligosaccharide-lipid intermediate biosynthetic process	BP	0.0424196406204022
4076	GO:0030131	0.00163862899377012	0.999615096315191	9	51	clathrin adaptor complex	CC	0.04400683508279
73	GO:0000164	0.00164396921448182	0.999862115349298	4	19	protein phosphatase type 1 complex	CC	0.04400683508279
3263	GO:0015446	0.00164774543351272	0.99976468170471	6	21	ATPase-coupled arsenite transmembrane transporter activity	MF	0.04400683508279
6626	GO:0071992	0.00164774543351272	0.99976468170471	6	21	NA	NA	0.04400683508279
4658	GO:0034273	0.00164835975613791	0.999831081123751	5	13	NA	NA	0.04400683508279
3293	GO:0015693	0.00164861959939584	0.999644101020351	8	60	magnesium ion transport	BP	0.04400683508279
1690	GO:0006671	0.00165703597015325	0.999865055311761	4	16	phytosphingosine metabolic process	BP	0.0440723883572416
6257	GO:0055068	0.00167632165577575	0.999927858985691	3	9	cobalt ion homeostasis	BP	0.0444255280387307
948	GO:0004758	0.00169741196905649	0.999940366584332	3	6	serine C-palmitoyltransferase activity	MF	0.044823800354299
4427	GO:0032313	0.00170506375896889	0.999560526995482	10	55	NA	NA	0.0448656278783487
6506	GO:0071217	0.0017450029406319	0.999702723370452	7	23	cellular response to external biotic stimulus	BP	0.0457537295852207
5383	GO:0045727	0.00175710681336555	0.999499963567899	11	77	positive regulation of translation	BP	0.0459082960354237
6280	GO:0060148	0.00177659260373395	0.999766550011338	6	15	positive regulation of posttranscriptional gene silencing	BP	0.0462539637746789
836	GO:0004572	0.00179588052434651	1	3	3	mannosyl-oligosaccharide 1,3-1,6-alpha-mannosidase activity	MF	0.046592072270239
5034	GO:0042903	0.0018741260941802	0.999931793518963	3	6	tubulin deacetylase activity	MF	0.0481155845151681
5052	GO:0043014	0.0018741260941802	0.999931793518963	3	6	alpha-tubulin binding	MF	0.0481155845151681
6833	GO:0090042	0.0018741260941802	0.999931793518963	3	6	tubulin deacetylation	BP	0.0481155845151681
5538	GO:0046686	0.00188274037896516	0.998594998341125	144	2965	response to cadmium ion	BP	0.0481694891421051
5120	GO:0043328	0.00190009237288669	0.999903175738663	3	15	protein transport to vacuole involved in ubiquitin-dependent protein catabolic process via the multivesicular body sorting pathway	BP	0.0484458034659455
523	GO:0003951	0.00193289142914785	0.999530006745117	9	57	NAD+ kinase activity	MF	0.0491127121206846
1011	GO:0004849	0.00194892270039421	0.999690290818822	6	33	uridine kinase activity	MF	0.0493504604339548
