## Supplementary File 2 for "Validation and characterisation of a wheat GENIE3 network using an independent RNA-Seq dataset": CCAAT_Dr1genie3_GOseq_enrichment.txt

category	over_represented_pvalue	under_represented_pvalue	numDEInCat	numInCat	term	ontology	over_rep_padj
2413	GO:0009535	1.72841527040368e-80	1	272	1735	chloroplast thylakoid membrane	CC	1.27799025093648e-76
2412	GO:0009534	4.45488800607434e-79	1	178	753	chloroplast thylakoid	CC	1.64697209584568e-75
3403	GO:0015979	5.44275121004705e-73	1	190	1040	photosynthesis	BP	1.34145674823626e-69
2438	GO:0009579	3.15757907995976e-63	1	177	967	thylakoid	CC	5.83678492930562e-60
2467	GO:0009637	7.32773640109965e-53	1	122	510	response to blue light	BP	1.08362565899462e-49
2485	GO:0009657	1.19938959590718e-49	1	85	259	plastid organization	BP	1.47804777868962e-46
2404	GO:0009523	1.92647669062452e-47	1	88	347	photosystem II	CC	2.0349098072111e-44
2845	GO:0010207	1.758839589922e-46	1	114	558	photosystem II assembly	BP	1.62560749098541e-43
2550	GO:0009768	6.76535115769449e-46	1	52	92	photosynthesis, light harvesting in photosystem I	BP	5.55811182888811e-43
2855	GO:0010218	5.04110957005811e-44	1	110	504	response to far red light	BP	3.72739641610097e-41
2548	GO:0009765	7.97535388541024e-44	1	55	112	photosynthesis, light harvesting	BP	5.36088787533848e-41
4309	GO:0031409	9.90948511171068e-43	1	49	88	pigment binding	MF	6.10589440966573e-40
2553	GO:0009773	1.36634169397488e-42	1	63	178	photosynthetic electron transport in photosystem I	BP	7.77133114250023e-40
2789	GO:0010114	1.71913283901998e-42	1	154	973	response to red light	BP	9.07947729408122e-40
3954	GO:0019684	2.59605608371588e-42	1	104	547	photosynthesis, light reaction	BP	1.27968257886635e-39
2403	GO:0009522	5.50285829170869e-41	1	69	242	photosystem I	CC	2.54300838805588e-38
1018	GO:0004857	6.91001534314987e-39	1	75	301	enzyme inhibitor activity	MF	3.00545020277942e-36
2911	GO:0010287	1.32006672832648e-38	1	88	374	plastoglobule	CC	5.42254077180335e-36
4057	GO:0030076	1.90577520145939e-37	1	46	94	light-harvesting complex	CC	7.41647465241615e-35
1392	GO:0006098	1.05930530905637e-34	1	115	682	pentose-phosphate shunt	BP	3.91625172758138e-32
3470	GO:0016168	3.87018150051374e-34	1	60	226	chlorophyll binding	MF	1.36267247689517e-31
4298	GO:0031361	2.32838192642691e-33	1	61	219	integral component of thylakoid membrane	CC	7.82547998363663e-31
2664	GO:0009941	7.45168966432197e-32	1	207	1892	chloroplast envelope	CC	2.39555623382594e-29
3901	GO:0019344	4.95621582874469e-31	1	110	683	cysteine biosynthetic process	BP	1.52692749323909e-28
3804	GO:0018298	8.66342571612796e-31	1	54	178	protein-chromophore linkage	BP	2.562294789802e-28
4987	GO:0042651	1.29424371155261e-30	1	70	317	thylakoid membrane	CC	3.68063000123846e-28
4162	GO:0030599	5.2189164612156e-29	1	64	295	pectinesterase activity	MF	1.42920993756401e-26
1513	GO:0006364	6.7870032387283e-28	1	126	934	rRNA processing	BP	1.79225364096989e-25
3409	GO:0015995	2.50029857413183e-22	1	74	436	chlorophyll biosynthetic process	BP	6.37489919211404e-20
5071	GO:0043086	1.79541486028931e-21	1	77	536	negative regulation of catalytic activity	BP	4.42509915899304e-19
2834	GO:0010196	4.52276118070348e-21	1	27	58	nonphotochemical quenching	BP	1.07875148935876e-18
3880	GO:0019253	5.11149601926246e-21	1	29	72	reductive pentose-phosphate cycle	BP	1.18107504895083e-18
2556	GO:0009783	6.11943044143586e-21	1	22	36	photosystem II antenna complex	CC	1.37112329345384e-18
2419	GO:0009543	8.36977750991703e-21	1	54	266	chloroplast thylakoid lumen	CC	1.82018043848019e-18
2551	GO:0009769	9.27119898122961e-21	1	31	96	photosynthesis, light harvesting in photosystem II	BP	1.95860700763462e-18
2392	GO:0009507	1.50627652479917e-20	1	825	13886	chloroplast	CC	3.09372461787919e-18
4803	GO:0035450	4.71598569040438e-20	1	37	129	extrinsic component of lumenal side of plastid thylakoid membrane	CC	9.42432383644595e-18
2414	GO:0009536	1.25773680329934e-19	1	540	8422	plastid	CC	2.44729103252509e-17
2555	GO:0009782	3.12232652361264e-19	1	18	26	photosystem I antenna complex	CC	5.91961085015177e-17
4062	GO:0030095	2.10222036402231e-18	1	23	54	chloroplast photosystem II	CC	3.88595434289524e-16
2804	GO:0010155	2.20174524553371e-18	1	43	193	regulation of proton transport	BP	3.97065959645762e-16
2371	GO:0009416	1.23794429406742e-17	1	145	1503	response to light stimulus	BP	2.17937145484155e-15
2411	GO:0009533	1.40380346816053e-17	1	24	66	chloroplast stromal thylakoid	CC	2.41388903339045e-15
6454	GO:0070838	2.12934359862132e-17	1	59	372	divalent metal ion transport	BP	3.57826512913774e-15
2401	GO:0009517	4.4524411556523e-17	1	20	39	PSII associated light-harvesting complex II	CC	7.31585553442070e-15
4384	GO:0031977	5.72994660066479e-17	1	43	211	thylakoid lumen	CC	9.21026634028596e-15
3447	GO:0016117	1.56048009225039e-16	1	58	362	carotenoid biosynthetic process	BP	2.45493400044668e-14
1025	GO:0004869	7.6558318257385e-16	1	23	95	cysteine-type endopeptidase inhibitor activity	MF	1.17931709415647e-13
4382	GO:0031969	5.04555594940862e-15	1	72	565	chloroplast membrane	CC	7.61364095712803e-13
4782	GO:0035304	8.20335528847757e-15	1	58	403	regulation of protein dephosphorylation	BP	1.21311218006006e-12
6273	GO:0055114	8.55392375408267e-15	1	429	6788	oxidation-reduction process	BP	1.24015122034681e-12
2435	GO:0009573	1.47628629666727e-14	1	15	26	chloroplast ribulose bisphosphate carboxylase complex	CC	2.09916555337649e-12
5576	GO:0046910	1.70114028310185e-14	1	29	127	pectinesterase inhibitor activity	MF	2.37325117985945e-12
2484	GO:0009654	2.69728765087643e-14	1	25	91	photosystem II oxygen evolving complex	CC	3.69328609084821e-12
2230	GO:0008969	1.02002489326344e-13	1	14	32	NA	NA	1.37128437468906e-11
6800	GO:0080158	1.23213058587475e-13	1	16	34	NA	NA	1.62685241999248e-11
4042	GO:0030003	1.29813990392899e-13	1	59	447	cellular cation homeostasis	BP	1.68393797362298e-11
3086	GO:0010598	2.59333485683458e-13	1	18	46	NAD(P)H dehydrogenase complex (plastoquinone)	CC	3.30605481576464e-11
5707	GO:0048046	5.64455310352407e-13	1	170	2171	apoplast	CC	7.07386875380627e-11
2023	GO:0008289	8.62263182783302e-13	1	49	456	lipid binding	MF	1.06259566224996e-10
1671	GO:0006636	2.74896061198165e-12	1	48	332	unsaturated fatty acid biosynthetic process	BP	3.33210078114628e-10
3402	GO:0015977	3.18935350628221e-12	1	19	62	carbon fixation	BP	3.80356126216946e-10
3715	GO:0016984	7.05353105616613e-12	1	15	40	ribulose-bisphosphate carboxylase activity	MF	8.2783823221099e-10
3580	GO:0016602	7.72554521154709e-12	1	19	59	CCAAT-binding factor complex	CC	8.92541895221549e-10
3541	GO:0016491	1.78408524210356e-11	1	326	5056	oxidoreductase activity	MF	2.02946558155595e-09
5070	GO:0043085	1.87513798943846e-11	1	51	395	positive regulation of catalytic activity	BP	2.10072277180424e-09
2433	GO:0009570	2.12013911556491e-11	1	172	2280	chloroplast stroma	CC	2.33974755529655e-09
2250	GO:0009055	2.79642321662343e-11	1	178	2465	electron transfer activity	MF	3.04069900936966e-09
3890	GO:0019288	2.95882307578254e-11	1	81	804	isopentenyl diphosphate biosynthetic process, methylerythritol 4-phosphate pathway	BP	3.17065765541103e-09
4136	GO:0030414	4.47675697421395e-11	1	24	154	peptidase inhibitor activity	MF	4.72873443819114e-09
4804	GO:0035451	6.1091838786082e-11	1	15	41	extrinsic component of stromal side of plastid thylakoid membrane	CC	6.36215571808859e-09
4099	GO:0030234	7.82684401213195e-11	1	23	126	enzyme regulator activity	MF	8.03773397579217e-09
2416	GO:0009538	8.85822573229251e-11	1	11	21	photosystem I reaction center	CC	8.97229055679052e-09
3408	GO:0015994	6.69043753509454e-10	0.999999999907368	22	98	chlorophyll metabolic process	BP	6.68501285601203e-08
1179	GO:0005576	1.69023526372824e-09	1	364	6188	extracellular region	CC	1.66634660533421e-07
69	GO:0000156	2.05401093036724e-09	0.999999999601448	25	149	phosphorelay response regulator activity	MF	1.99833642357044e-07
2543	GO:0009750	2.93600049599982e-09	1	71	747	response to fructose	BP	2.81932307369125e-07
3124	GO:0010951	3.74316850676521e-09	0.999999999358789	21	155	negative regulation of endopeptidase activity	BP	3.5483317870541e-07
2549	GO:0009767	4.47407383137684e-09	0.999999999219811	21	134	photosynthetic electron transport chain	BP	4.18750657078485e-07
2539	GO:0009744	4.7387580773179e-09	1	83	948	response to sucrose	BP	4.37979715296107e-07
2635	GO:0009902	7.30478450838993e-09	1	39	305	chloroplast relocation	BP	6.66809588333768e-07
2721	GO:0010027	1.39565127226396e-08	1	68	724	thylakoid membrane organization	BP	1.25846896428289e-06
3879	GO:0019252	2.21938884354457e-08	1	67	714	starch biosynthetic process	BP	1.97712784447814e-06
4036	GO:0022900	2.60846930159085e-08	1	49	496	electron transport chain	BP	2.29607404951938e-06
3873	GO:0019216	3.53755695835764e-08	0.999999994670907	17	74	regulation of lipid metabolic process	BP	3.07725837059958e-06
1767	GO:0006869	3.7843297617542e-08	0.999999990122409	41	471	lipid transport	BP	3.25364351841983e-06
4061	GO:0030093	3.91384808113671e-08	0.999999999134019	7	12	chloroplast photosystem I	CC	3.32632100137067e-06
3555	GO:0016556	3.97780699382118e-08	0.999999988069277	37	297	mRNA modification	BP	3.34226192185384e-06
3033	GO:0010466	4.03862977824118e-08	0.99999999265691	19	138	negative regulation of peptidase activity	BP	3.35523916632756e-06
1158	GO:0005506	6.15692908357626e-08	1	160	2333	iron ion binding	MF	5.05825929377365e-06
2475	GO:0009645	7.08095470206455e-08	0.999999995345337	10	26	response to low light intensity stimulus	BP	5.75347022715003e-06
5602	GO:0047100	1.08307611632537e-07	0.999999998717702	6	8	glyceraldehyde-3-phosphate dehydrogenase (NADP+) (phosphorylating) activity	MF	8.70463565664105e-06
392	GO:0002213	3.43050945196274e-07	0.999999908377596	25	189	defense response to insect	BP	2.72743945030242e-05
7	GO:0000023	4.24807625324832e-07	0.999999871303196	51	527	maltose metabolic process	BP	3.3415187038849e-05
1225	GO:0005721	7.89878001829473e-07	0.999999862960323	15	97	pericentric heterochromatin	CC	6.14774520581802e-05
5230	GO:0044237	9.37229379550783e-07	0.999999640465249	42	407	cellular metabolic process	BP	7.21861878374843e-05
6452	GO:0070828	1.14489635208442e-06	0.999999794849093	15	99	heterochromatin organization	BP	8.72717899722905e-05
2474	GO:0009644	1.29790798801322e-06	0.999999554941108	71	908	response to high light intensity	BP	9.79258332996913e-05
2531	GO:0009736	1.34943675488259e-06	0.999999497255696	37	363	cytokinin-activated signaling pathway	BP	0.000100404610159006
241	GO:0000786	1.36436751116538e-06	0.99999948053591	38	466	nucleosome	CC	0.000100404610159006
246	GO:0000792	1.37149927320254e-06	0.999999750325502	15	100	heterochromatin	CC	0.000100404610159006
4997	GO:0042744	1.52009492565929e-06	0.999999393664992	52	556	hydrogen peroxide catabolic process	BP	0.000110191979218871
5784	GO:0048511	2.11952177263659e-06	0.999999454644963	21	140	rhythmic process	BP	0.000152152854241505
3813	GO:0018401	2.19044805033375e-06	0.999999894328427	7	15	peptidyl-proline hydroxylation to 4-hydroxy-L-proline	BP	0.000155732431578536
3999	GO:0019898	2.33876028405805e-06	0.999999302437206	25	191	extrinsic component of membrane	CC	0.000164693271812621
6056	GO:0051537	2.80166974120749e-06	0.999999079188181	28	262	2 iron, 2 sulfur cluster binding	MF	0.00019542967987253
5598	GO:0046982	3.31867991098005e-06	0.999998267322283	90	1292	protein heterodimerization activity	MF	0.000229330086558752
1086	GO:0005198	3.45372321420136e-06	0.99999837850024	62	742	structural molecule activity	MF	0.000236452124498193
6550	GO:0071452	3.77111045990058e-06	0.999999870399292	6	11	cellular response to singlet oxygen	BP	0.000255812759087201
4360	GO:0031640	4.71884984785802e-06	0.999999254262298	12	76	killing of cells of other organism	BP	0.00031719250704602
2519	GO:0009706	4.92275149665716e-06	0.999998070298295	36	342	chloroplast inner membrane	CC	0.000327917338434982
2009	GO:0008266	1.00027809911805e-05	0.999997864142667	15	90	poly(U) RNA binding	MF	0.000660362166507044
4090	GO:0030154	1.09628529464746e-05	0.999993402404806	112	1627	cell differentiation	BP	0.000715610571309979
3145	GO:0015035	1.10332168148955e-05	0.999996075529708	28	283	protein disulfide oxidoreductase activity	MF	0.000715610571309979
7097	GO:1901430	1.29533412435565e-05	0.999997370034566	14	78	positive regulation of syringal lignin biosynthetic process	BP	0.00083284352308571
795	GO:0004497	1.35917803214218e-05	0.999992238360096	88	1196	monooxygenase activity	MF	0.0008607600686756
897	GO:0004656	1.36203581329517e-05	0.999999027476889	7	19	procollagen-proline 4-dioxygenase activity	MF	0.0008607600686756
2530	GO:0009735	1.42064020332791e-05	0.999991596844858	101	1456	response to cytokinin	BP	0.000890187598593776
5354	GO:0045454	1.46515852885697e-05	0.99999360130927	40	464	cell redox homeostasis	BP	0.000910368248938526
6565	GO:0071484	1.48065396670067e-05	0.999999218921887	6	15	cellular response to light intensity	BP	0.000912329619148732
2572	GO:0009809	1.72778000973494e-05	0.999990598506229	70	894	lignin biosynthetic process	BP	0.00105580209851076
2201	GO:0008883	2.48077351502011e-05	0.999999193438593	5	9	glutamyl-tRNA reductase activity	MF	0.0015035114237753
2387	GO:0009496	3.52619335266914e-05	0.99999942147677	4	6	plastoquinol--plastocyanin reductase activity	MF	0.00211886598390529
7330	GO:2000033	3.55341333519416e-05	0.99999686922966	7	23	regulation of seed dormancy process	BP	0.00211886598390529
2347	GO:0009344	3.69181721516716e-05	0.999998581821417	5	10	nitrite reductase complex [NAD(P)H]	CC	0.00218378371911568
1922	GO:0007623	3.78740975463158e-05	0.999979636719091	62	801	circadian rhythm	BP	0.00221968884039549
1687	GO:0006662	3.81255724547238e-05	0.999990175513642	16	118	glycerol ether metabolic process	BP	0.00221968884039549
2065	GO:0008429	4.66519764531467e-05	0.999994488980507	8	34	phosphatidylethanolamine binding	MF	0.0026948805773013
5566	GO:0046872	4.80553078431563e-05	0.999961286294235	487	9321	metal ion binding	MF	0.00275442593947518
3508	GO:0016311	5.53677274979433e-05	0.999972981821766	45	533	dephosphorylation	BP	0.00314914597784456
3967	GO:0019761	6.01128838467493e-05	0.999963232478387	90	1282	glucosinolate biosynthetic process	BP	0.00339293636002186
6760	GO:0080110	6.11564748534148e-05	0.999970873302492	42	474	sporopollenin biosynthetic process	BP	0.00342568920504659
2477	GO:0009647	7.98255014530108e-05	0.999984701248098	11	60	skotomorphogenesis	BP	0.0044378177273952
4018	GO:0020037	8.16893073961927e-05	0.999946070975621	118	1825	heme binding	MF	0.00450754282751828
421	GO:0003682	8.61309941463224e-05	0.999946038189273	94	1425	chromatin binding	MF	0.00471742644976228
2483	GO:0009653	9.37569696183418e-05	0.999981603678593	11	63	anatomical structure morphogenesis	BP	0.00509734583351485
4839	GO:0036033	0.000102920954918351	1	3	3	mediator complex binding	MF	0.00517807642435174
2431	GO:0009568	0.00010434587330652	1	3	3	amyloplast starch grain	CC	0.00517807642435174
3306	GO:0015717	0.00010434587330652	1	3	3	triose phosphate transport	BP	0.00517807642435174
4604	GO:0033840	0.00010434587330652	1	3	3	NDP-glucose-starch glucosyltransferase activity	MF	0.00517807642435174
4842	GO:0036068	0.00010434587330652	1	3	3	light-independent chlorophyll biosynthetic process	BP	0.00517807642435174
4849	GO:0036192	0.00010434587330652	1	3	3	3-hydroxyindolin-2-one monooxygenase activity	MF	0.00517807642435174
5195	GO:0043879	0.00010434587330652	1	3	3	glycolate transmembrane transporter activity	MF	0.00517807642435174
5791	GO:0048529	0.00010434587330652	1	3	3	magnesium-protoporphyrin IX monomethyl ester (oxidative) cyclase activity	MF	0.00517807642435174
6950	GO:0097339	0.00010434587330652	1	3	3	glycolate transmembrane transport	BP	0.00517807642435174
6968	GO:0098572	0.00010434587330652	1	3	3	stromal side of plastid thylakoid membrane	CC	0.00517807642435174
7095	GO:1901401	0.00010434587330652	1	3	3	regulation of tetrapyrrole metabolic process	BP	0.00517807642435174
7130	GO:1901974	0.00010434587330652	1	3	3	glycerate transmembrane transporter activity	MF	0.00517807642435174
7131	GO:1901975	0.00010434587330652	1	3	3	glycerate transmembrane transport	BP	0.00517807642435174
1621	GO:0006546	0.000113108902889766	0.999959881271365	22	195	glycine catabolic process	BP	0.00557551485311287
2534	GO:0009739	0.000122516538733409	0.999935012915497	51	673	response to gibberellin	BP	0.00599925355890612
724	GO:0004365	0.00012376898299903	0.999986155302673	7	27	glyceraldehyde-3-phosphate dehydrogenase (NAD+) (phosphorylating) activity	MF	0.00602070960720281
2396	GO:0009512	0.000124677889327654	0.999988308565396	6	33	cytochrome b6f complex	CC	0.00602528309600439
4968	GO:0042549	0.000128678883378934	0.999988771779383	6	21	photosystem II stabilization	BP	0.00617825755651841
1736	GO:0006810	0.000134260492883229	0.999900905604548	204	3540	transport	BP	0.00640465860889415
4930	GO:0042309	0.000138609665185483	0.999901197426139	164	2823	homoiothermy	BP	0.00652789722535964
5943	GO:0050825	0.000138609665185483	0.999901197426139	164	2823	ice binding	MF	0.00652789722535964
1704	GO:0006733	0.000143392797873814	0.999952919839074	19	158	oxidoreduction coenzyme metabolic process	BP	0.00658538104024212
1717	GO:0006766	0.000143392797873814	0.999952919839074	19	158	vitamin metabolic process	BP	0.00658538104024212
2279	GO:0009106	0.000143392797873814	0.999952919839074	19	158	lipoate metabolic process	BP	0.00658538104024212
2281	GO:0009108	0.000143392797873814	0.999952919839074	19	158	coenzyme biosynthetic process	BP	0.00658538104024212
5159	GO:0043565	0.000148640486514001	0.999895646566278	149	2454	sequence-specific DNA binding	MF	0.00678424541533656
3612	GO:0016671	0.000155295216228346	0.999959099285451	14	106	oxidoreductase activity, acting on a sulfur group of donors, disulfide as acceptor	MF	0.00704449588216192
2471	GO:0009641	0.000157341088118424	0.999925425808703	37	418	shade avoidance	BP	0.00709378052163185
5944	GO:0050826	0.000173335935595662	0.999872656597968	191	3358	response to freezing	BP	0.00776755095632924
5445	GO:0046109	0.000179617573780224	0.99999388035167	4	8	uridine biosynthetic process	BP	0.0080005562682589
244	GO:0000790	0.000182620234924926	0.999945246310643	16	153	nuclear chromatin	CC	0.00808559291637665
2939	GO:0010319	0.00019250268533071	0.999918737631313	28	301	stromule	CC	0.00847240985318614
1346	GO:0005985	0.000206805911363301	0.999937912896537	16	126	sucrose metabolic process	BP	0.00904806454804881
5367	GO:0045544	0.000216173882674901	0.999986013581481	5	13	gibberellin 20-oxidase activity	MF	0.00940229228528362
5804	GO:0048575	0.000223775974105082	0.999972193948415	7	28	short-day photoperiodism, flowering	BP	0.00967602077504663
5410	GO:0045893	0.000247589682293144	0.999829216692494	126	2069	positive regulation of transcription, DNA-templated	BP	0.0106125125094155
2513	GO:0009699	0.000248304661093979	0.999872112995601	43	523	phenylpropanoid biosynthetic process	BP	0.0106125125094155
5239	GO:0044272	0.000259391398558341	0.999913620745375	18	152	sulfur compound biosynthetic process	BP	0.0110226436835654
2846	GO:0010208	0.000268684910183682	0.999870394527811	36	412	pollen wall assembly	BP	0.0113523212908466
7190	GO:1903086	0.000275742130001738	0.999989464138054	4	8	negative regulation of sinapate ester biosynthetic process	BP	0.0115843028933685
1023	GO:0004866	0.000300973384376009	0.99997686647742	5	18	endopeptidase inhibitor activity	MF	0.0125398421629022
2681	GO:0009965	0.000301878807816689	0.999803581750675	93	1402	leaf morphogenesis	BP	0.0125398421629022
7375	GO:2000762	0.000307796959633271	0.999968338039362	6	21	regulation of phenylpropanoid metabolic process	BP	0.0127142498297676
1494	GO:0006334	0.000365868357988033	0.999835364310357	29	409	nucleosome assembly	BP	0.0149842798634275
2891	GO:0010264	0.000366804795142057	0.999861344439264	21	202	myo-inositol hexakisphosphate biosynthetic process	BP	0.0149842798634275
1984	GO:0008180	0.000411331831315473	0.999942393614768	7	31	COP9 signalosome	CC	0.0167109206634429
6005	GO:0051259	0.000432065619557126	0.999914293120244	9	66	protein complex oligomerization	BP	0.0173804486504277
2410	GO:0009532	0.0004325131933566	0.999733133642939	71	1028	plastid stroma	CC	0.0173804486504277
5583	GO:0046923	0.000454225602039541	0.999963568740034	5	15	ER retention sequence binding	MF	0.0181542924404344
6539	GO:0071370	0.000494226761965422	0.999928587239461	7	31	cellular response to gibberellin stimulus	BP	0.0196468423546899
2285	GO:0009117	0.000508869689881237	0.999813736996727	19	178	nucleotide metabolic process	BP	0.020008983659535
4907	GO:0042183	0.000509665766405934	0.999975274469652	4	9	formate catabolic process	BP	0.020008983659535
416	GO:0003674	0.000511454951535314	0.999559631445252	785	16973	molecular_function	MF	0.020008983659535
854	GO:0004601	0.000523146725392829	0.999675928165617	70	1023	peroxidase activity	MF	0.0203586678292346
6081	GO:0051669	0.000568524238309565	0.999899808747772	8	41	fructan beta-fructosidase activity	MF	0.0220087341259734
550	GO:0003995	0.000611404515966253	0.999907530939454	7	33	acyl-CoA dehydrogenase activity	MF	0.023545442661742
43	GO:0000096	0.000632443811569962	0.999764291851443	19	177	sulfur amino acid metabolic process	BP	0.0242294794961052
2502	GO:0009686	0.000662058895865313	0.999702192535948	27	295	gibberellin biosynthetic process	BP	0.0252333168867429
5412	GO:0045900	0.00069200256085964	0.999982280665196	3	6	negative regulation of translational elongation	BP	0.026239317615365
5665	GO:0047720	0.000707964277952942	0.999660084556683	31	356	indoleacetaldoxime dehydratase activity	MF	0.0265967287230525
5835	GO:0048827	0.000708622607308811	0.999851787626807	9	54	phyllome development	BP	0.0265967287230525
2547	GO:0009759	0.000715553579435482	0.999651620668823	32	373	indole glucosinolate biosynthetic process	BP	0.0267212281128584
2738	GO:0010048	0.000740095451006366	0.99966990530771	26	294	vernalization response	BP	0.0274988229383974
3810	GO:0018345	0.000778500778563157	0.999979226940904	3	6	protein palmitoylation	BP	0.0287811737834799
4715	GO:0034660	0.000796577052634544	0.999663895216393	23	239	ncRNA metabolic process	BP	0.0293029389411931
2197	GO:0008863	0.000817972148572172	0.999952460915238	4	10	formate dehydrogenase (NAD+) activity	MF	0.0299192795012908
3624	GO:0016711	0.000829517486849421	0.999603125506555	30	344	flavonoid 3'-monooxygenase activity	MF	0.0299192795012908
5530	GO:0046622	0.000829517486849421	0.999603125506555	30	344	positive regulation of organ growth	BP	0.0299192795012908
6121	GO:0051792	0.000829517486849421	0.999603125506555	30	344	medium-chain fatty acid biosynthetic process	BP	0.0299192795012908
4066	GO:0030117	0.000849865347499157	0.999778348479593	11	82	membrane coat	CC	0.0305043901913047
3144	GO:0015031	0.000863809349545826	0.999420410907485	91	1468	protein transport	BP	0.0308551030460958
5477	GO:0046409	0.000869253049223051	0.999582832502075	30	345	p-coumarate 3-hydroxylase activity	MF	0.0309002742594002
946	GO:0004751	0.000879764029243375	0.999945774737085	4	11	ribose-5-phosphate isomerase activity	MF	0.0311242834077776
4512	GO:0033014	0.000903155534295013	0.999827545757309	8	44	tetrapyrrole biosynthetic process	BP	0.0317996762884635
1723	GO:0006782	0.000923058607296306	0.999823140780457	8	44	protoporphyrinogen IX biosynthetic process	BP	0.0323464234234544
1721	GO:0006779	0.000932518242561751	0.999774915955038	10	66	porphyrin-containing compound biosynthetic process	BP	0.0325237730448188
2458	GO:0009625	0.000951773867753716	0.999483060084892	41	527	response to insect	BP	0.0329530419288627
6120	GO:0051791	0.000953739650091508	0.999539475107278	30	347	medium-chain fatty acid metabolic process	BP	0.0329530419288627
2875	GO:0010242	0.000963841966214049	0.99997661642155	3	5	oxygen evolving activity	MF	0.0330923026514537
4163	GO:0030604	0.000971196872513584	0.99997637463568	3	5	1-deoxy-D-xylulose-5-phosphate reductoisomerase activity	MF	0.0330923026514537
6042	GO:0051484	0.000971196872513584	0.99997637463568	3	5	isopentenyl diphosphate biosynthetic process, methylerythritol 4-phosphate pathway involved in terpenoid biosynthetic process	BP	0.0330923026514537
2602	GO:0009853	0.00100667381108719	0.99945040458973	41	591	photorespiration	BP	0.0341437897210033
3623	GO:0016710	0.00104409512552841	0.999492809459174	30	349	trans-cinnamate 4-monooxygenase activity	MF	0.0352513212701237
5431	GO:0046028	0.001093117249101	0.9999671369137	3	6	electron transporter, transferring electrons from cytochrome b6/f complex of photosystem II activity	MF	0.0365920498255289
145	GO:0000338	0.00109370340971624	0.999814953318017	7	36	protein deneddylation	BP	0.0365920498255289
4957	GO:0042430	0.00111305965476301	0.999449740259738	31	366	indole-containing compound metabolic process	BP	0.0370719057987285
5849	GO:0048869	0.00115370301616968	0.999838310981786	6	28	cellular developmental process	BP	0.0382532739980208
4046	GO:0030014	0.00116364203723325	0.999878871662939	5	18	CCR4-NOT complex	CC	0.038410576889744
2865	GO:0010229	0.00117883381591145	0.99958024174373	16	146	inflorescence development	BP	0.0384750858894604
6869	GO:0090355	0.00118120699173756	0.999876621511114	5	18	positive regulation of auxin metabolic process	BP	0.0384750858894604
6870	GO:0090358	0.00118120699173756	0.999876621511114	5	18	positive regulation of tryptophan metabolic process	BP	0.0384750858894604
2261	GO:0009072	0.00127881886709492	0.999507596307839	18	174	aromatic amino acid family metabolic process	BP	0.0414718715057011
5481	GO:0046424	0.00129838601183595	0.99935996769564	30	355	ferulate 5-hydroxylase activity	MF	0.0419225597009388
4878	GO:0040009	0.00130841916743133	0.999354741685285	30	354	regulation of growth rate	BP	0.0420628318434229
2992	GO:0010387	0.00132667283282388	0.999905667577729	4	12	COP9 signalosome assembly	BP	0.0424650169952372
3175	GO:0015120	0.00136198392994017	0.999851287627081	5	19	phosphoglycerate transmembrane transporter activity	MF	0.042671649059227
3304	GO:0015713	0.00136198392994017	0.999851287627081	5	19	phosphoglycerate transmembrane transport	BP	0.042671649059227
3305	GO:0015714	0.00136198392994017	0.999851287627081	5	19	phosphoenolpyruvate transport	BP	0.042671649059227
4799	GO:0035436	0.00136198392994017	0.999851287627081	5	19	triose phosphate transmembrane transport	BP	0.042671649059227
6618	GO:0071917	0.00136198392994017	0.999851287627081	5	19	triose-phosphate transmembrane transporter activity	MF	0.042671649059227
5922	GO:0050661	0.00141065511290112	0.999341446379426	26	294	NADP binding	MF	0.0438454565097675
5946	GO:0050829	0.00141130898692516	0.999608061850921	11	81	defense response to Gram-negative bacterium	BP	0.0438454565097675
2960	GO:0010344	0.00154339349025448	0.999823177607239	5	21	seed oilbody biogenesis	BP	0.0477483324976639
2554	GO:0009780	0.001612131463086	0.999987251535063	2	3	photosynthetic NADP+ reduction	BP	0.0496670834919078
