## Supplementary File 2 for "Validation and characterisation of a wheat GENIE3 network using an independent RNA-Seq dataset": CCAAT_HAP2genie3_GOseq_enrichment.txt

category	over_represented_pvalue	under_represented_pvalue	numDEInCat	numInCat	term	ontology	over_rep_padj
3422	GO:0016036	1.17822493796195e-28	1	42	633	cellular response to phosphate starvation	BP	8.71179519129063e-25
3580	GO:0016602	2.84328479339441e-27	1	19	59	CCAAT-binding factor complex	CC	1.05116238811791e-23
2889	GO:0010262	6.92239493008162e-20	1	13	36	somatic embryogenesis	BP	1.70613960376745e-16
6206	GO:0052731	3.64089447403377e-17	1	9	14	phosphocholine phosphatase activity	MF	5.38415474820113e-14
6207	GO:0052732	3.64089447403377e-17	1	9	14	phosphoethanolamine phosphatase activity	MF	5.38415474820113e-14
6251	GO:0055046	2.49306738638364e-16	1	13	61	microgametogenesis	BP	3.07229004248677e-13
3532	GO:0016462	5.59431714928074e-14	1	11	54	pyrophosphatase activity	MF	5.90919728596883e-11
5783	GO:0048510	5.30441987327232e-12	1	15	204	regulation of timing of transition from vegetative to reproductive phase	BP	4.90261006787194e-09
1742	GO:0006817	1.40158190847402e-11	1	11	85	phosphate ion transport	BP	1.09157793783322e-08
6253	GO:0055062	1.47630232327999e-11	1	11	86	phosphate ion homeostasis	BP	1.09157793783322e-08
3911	GO:0019375	2.33396491383575e-11	1	19	390	galactolipid biosynthetic process	BP	1.56884877935468e-08
5409	GO:0045892	6.61904521015155e-11	1	27	899	negative regulation of transcription, DNA-templated	BP	4.07843502365504e-08
6007	GO:0051262	1.46810421901183e-10	0.999999999995558	9	56	protein tetramerization	BP	8.35012507336421e-08
2557	GO:0009785	1.91926954637075e-10	0.999999999990336	11	111	blue light signaling pathway	BP	1.01364850184753e-07
6696	GO:0080040	3.09652085426485e-10	0.999999999997497	6	15	positive regulation of cellular response to phosphate starvation	BP	1.52637834642895e-07
761	GO:0004427	3.5376645030882e-10	0.999999999984594	10	88	inorganic diphosphatase activity	MF	1.63484320848963e-07
2311	GO:0009247	2.29064393533364e-09	0.999999999951021	7	33	glycolipid biosynthetic process	BP	9.96295368109232e-07
3508	GO:0016311	2.89518614126322e-09	1	19	533	dephosphorylation	BP	1.18927812936113e-06
3170	GO:0015112	3.82775582814670e-09	0.999999999680955	12	181	nitrate transmembrane transporter activity	MF	1.48960139964825e-06
3662	GO:0016791	6.55566141513435e-09	1	14	279	phosphatase activity	MF	2.42362802517517e-06
3171	GO:0015114	3.05472385759011e-08	0.999999998573255	8	72	phosphate ion transmembrane transporter activity	MF	1.07555372395339e-05
3299	GO:0015706	5.29458308090867e-08	0.999999986542993	26	1142	nitrate transport	BP	1.77451290633241e-05
2814	GO:0010167	5.51985350901345e-08	0.999999985939647	26	1153	response to nitrate	BP	1.77451290633241e-05
5737	GO:0048316	1.54478277099482e-07	0.999999961002787	24	1053	seed development	BP	4.75921825363988e-05
5507	GO:0046510	2.56870309537814e-07	0.999999998263327	4	9	UDP-sulfoquinovose:DAG sulfoquinovosyltransferase activity	MF	7.59719627489038e-05
4891	GO:0042128	4.20513978931786e-07	0.999999955771882	11	226	nitrate assimilation	BP	0.00011958770616237
740	GO:0004392	9.7196584763611e-07	0.999999976049333	5	28	heme oxygenase (decyclizing) activity	MF	0.000262206842538401
5504	GO:0046506	9.9293908453817e-07	0.999999989264175	4	12	sulfolipid biosynthetic process	BP	0.000262206842538401
2783	GO:0010106	3.74534022799993e-06	0.999999330339358	13	409	cellular response to iron ion starvation	BP	0.000954932608476949
6267	GO:0055085	4.16968132948637e-06	0.999998409269783	34	2155	transmembrane transport	BP	0.00102768745834074
4798	GO:0035435	4.5545254467502e-06	0.999999752044227	6	64	phosphate ion transmembrane transport	BP	0.00108632777913777
7120	GO:1901699	6.07873316154416e-06	0.999999969177687	3	6	cellular response to nitrogen compound	BP	0.00137047485001467
3210	GO:0015205	6.11653638767706e-06	0.999999968921231	3	6	nucleobase transmembrane transporter activity	MF	0.00137047485001467
6523	GO:0071289	9.73748364428548e-06	0.999999585313179	5	65	cellular response to nickel ion	BP	0.00211761629605432
695	GO:0004328	1.06498433493584e-05	0.999999927873115	3	7	formamidase activity	MF	0.0022498554778616
5493	GO:0046475	1.63912311991965e-05	0.999999862852431	3	8	glycerophospholipid catabolic process	BP	0.00334064540376668
5506	GO:0046509	1.69536627107777e-05	0.999999856522381	3	8	1,2-diacylglycerol 3-beta-galactosyltransferase activity	MF	0.00334064540376668
725	GO:0004366	1.71685860620954e-05	0.999999191270671	5	48	glycerol-3-phosphate O-acyltransferase activity	MF	0.00334064540376668
1748	GO:0006826	1.85451313088392e-05	0.999996132998322	13	475	iron ion transport	BP	0.00351596668968095
3363	GO:0015851	2.44505936698423e-05	0.999999754628467	3	9	nucleobase transport	BP	0.00451969223987034
1550	GO:0006427	2.51982651354967e-05	0.999999744538518	3	9	histidyl-tRNA aminoacylation	BP	0.00454429201004542
4172	GO:0030643	3.18416414498742e-05	0.999999018415042	4	27	cellular phosphate ion homeostasis	BP	0.00546044623258579
3668	GO:0016811	3.20955153502436e-05	0.99999900855882	4	27	hydrolase activity, acting on carbon-nitrogen (but not peptide) bonds, in linear amides	MF	0.00546044623258579
1726	GO:0006788	3.24938645163342e-05	0.999999628244265	3	10	heme oxidation	BP	0.00546044623258579
1844	GO:0007037	3.5963306877035e-05	0.999999574185374	3	10	NA	NA	0.00578071067497384
7247	GO:1905011	3.5963306877035e-05	0.999999574185374	3	10	transmembrane phosphate ion transport from cytosol to vacuole	BP	0.00578071067497384
4107	GO:0030259	5.4754098189106e-05	0.99999802502586	4	32	lipid glycosylation	BP	0.00860961392777695
2718	GO:0010024	5.60472046689936e-05	0.999999190282283	3	12	phytochromobilin biosynthetic process	BP	0.00860961392777695
3417	GO:0016024	5.70558672519706e-05	0.999996487281172	5	61	CDP-diacylglycerol biosynthetic process	BP	0.00860961392777695
988	GO:0004821	6.5069128009204e-05	0.999999011130762	3	12	histidine-tRNA ligase activity	MF	0.00962242265000109
2574	GO:0009813	7.71908787976607e-05	0.999972010157016	23	1407	flavonoid biosynthetic process	BP	0.0111911638790177
5076	GO:0043100	9.17098676324169e-05	0.999998382474497	3	14	pyrimidine nucleobase salvage	BP	0.0130404377168094
4382	GO:0031969	0.000116457785525666	0.999970833028565	13	565	chloroplast membrane	CC	0.0162469597391844
6571	GO:0071494	0.000132037255166285	0.999997330753555	3	15	cellular response to UV-C	BP	0.0177825192556887
3910	GO:0019374	0.000132274622540287	0.999997324318156	3	15	galactolipid metabolic process	BP	0.0177825192556887
5566	GO:0046872	0.000145205298217234	0.999911124775459	87	9321	metal ion binding	MF	0.0191722852681826
7357	GO:2000280	0.000169488983377759	0.999977147371133	7	213	regulation of root development	BP	0.0219859919841254
6081	GO:0051669	0.000173826348739125	0.999991363107343	4	41	fructan beta-fructosidase activity	MF	0.0221598624582257
4402	GO:0032107	0.000213855133410836	0.999994759221989	3	18	regulation of response to nutrient levels	BP	0.0268007602786393
4961	GO:0042538	0.000233148082533154	0.999918117706151	19	1169	hyperosmotic salinity response	BP	0.0287316153708357
5870	GO:0050242	0.000273194117597541	0.999998764227417	2	4	pyruvate, phosphate dikinase activity	MF	0.0331147099264954
2522	GO:0009718	0.000281188627458018	0.999922835037414	13	625	anthocyanin-containing compound biosynthetic process	BP	0.0335340114745901
6762	GO:0080113	0.000293545899624841	0.999983059922873	4	50	regulation of seed growth	BP	0.0344520378067631
4272	GO:0031219	0.000347204236654201	0.999979076415253	4	49	levanase activity	MF	0.0390430813963718
6082	GO:0051670	0.000347204236654201	0.999979076415253	4	49	inulinase activity	MF	0.0390430813963718
1493	GO:0006333	0.00034850464865574	0.999956991953554	6	159	chromatin assembly or disassembly	BP	0.0390430813963718
2478	GO:0009648	0.000353829843624425	0.999978503753015	4	52	photoperiodism	BP	0.0390480278172985
711	GO:0004349	0.000360690151084415	0.99998922418329	3	21	glutamate 5-kinase activity	MF	0.0392197496635024
2371	GO:0009416	0.000434988244355961	0.999825872493856	22	1503	response to light stimulus	BP	0.0466130880980866
428	GO:0003700	0.000460317831014125	0.999738229939575	54	5312	DNA-binding transcription factor activity	MF	0.0486227148931205
