## Supplementary File 2 for "Validation and characterisation of a wheat GENIE3 network using an independent RNA-Seq dataset": CPPgenie3_GOseq_enrichment.txt

category	over_represented_pvalue	under_represented_pvalue	numDEInCat	numInCat	term	ontology	over_rep_padj
2019	GO:0008283	3.20180250249471e-121	1	236	704	cell proliferation	BP	2.36741277034459e-117
1466	GO:0006275	7.09446545312383e-107	1	169	345	regulation of DNA replication	BP	2.62282387801988e-103
1454	GO:0006260	1.73355355377441e-106	1	199	510	DNA replication	BP	4.27263165886932e-103
6062	GO:0051567	3.29092962804396e-103	1	220	629	histone H3-K9 methylation	BP	6.08328341743926e-100
1462	GO:0006270	9.33686352886058e-99	1	138	246	DNA replication initiation	BP	1.3807353786479e-95
6091	GO:0051726	1.04167205597723e-85	1	169	475	regulation of cell cycle	BP	1.28368719698261e-82
1455	GO:0006261	1.93105983572426e-82	1	155	399	DNA-dependent DNA replication	BP	2.03975091790645e-79
274	GO:0000911	2.88662643221142e-80	1	213	735	cytokinesis by cell plate formation	BP	2.6679644799714e-77
1485	GO:0006306	7.57730566814295e-76	1	187	601	DNA methylation	BP	6.22517756780544e-73
2994	GO:0010389	1.03658547869286e-75	1	109	202	regulation of G2/M transition of mitotic cell cycle	BP	7.66451302945499e-73
1498	GO:0006342	1.05544511925904e-56	1	157	619	chromatin silencing	BP	7.09451019254669e-54
3564	GO:0016572	1.23966275930224e-50	1	92	226	histone phosphorylation	BP	7.5107820975857e-48
4733	GO:0034968	1.32053242180977e-50	1	124	425	histone lysine methylation	BP	7.5107820975857e-48
3529	GO:0016458	2.01996920787643e-49	1	96	250	gene silencing	BP	1.06683230878845e-46
241	GO:0000786	1.68972670124892e-46	1	97	466	nucleosome	CC	8.32922615268966e-44
1857	GO:0007067	5.60814867225188e-46	1	117	445	NA	NA	2.5916657051644e-43
1494	GO:0006334	8.4085049874832e-44	1	90	409	nucleosome assembly	BP	3.65720505161475e-41
1220	GO:0005694	7.60841777453296e-41	1	118	559	chromosome	CC	3.12536894582759e-38
1307	GO:0005874	1.8644997420489e-39	1	125	533	microtubule	CC	7.25584794353135e-37
1926	GO:0008017	8.18085123434561e-37	1	101	369	microtubule binding	MF	3.02446070133757e-34
1847	GO:0007049	1.21909070444721e-36	1	104	427	cell cycle	BP	4.29236031842034e-34
5997	GO:0051225	1.34650829458072e-33	1	68	188	spindle assembly	BP	4.52549196824085e-31
4885	GO:0042023	3.62374169725403e-33	1	85	330	DNA endoreduplication	BP	1.16495417867375e-30
1305	GO:0005871	4.3305255679664e-32	1	66	175	kinesin complex	CC	1.33416275206432e-29
6010	GO:0051276	1.20940317930478e-31	1	54	154	chromosome organization	BP	3.5769308431118e-29
4234	GO:0031047	1.5224840978614e-31	1	114	510	gene silencing by RNA	BP	4.32971054599506e-29
1500	GO:0006346	4.67002323255197e-30	1	102	440	methylation-dependent chromatin silencing	BP	1.27889451042553e-27
4235	GO:0031048	8.52639101141325e-29	1	95	407	chromatin silencing by small RNA	BP	2.25157625494249e-26
447	GO:0003777	2.03752122485064e-28	1	66	207	microtubule motor activity	MF	5.19497652984331e-26
1831	GO:0007018	3.89165794193324e-26	1	68	233	microtubule-based movement	BP	9.59163960755145e-24
2640	GO:0009909	8.31204863177294e-24	1	179	1389	regulation of flower development	BP	1.98255766397836e-21
446	GO:0003774	3.49042340522301e-23	1	56	180	motor activity	MF	8.06505958069342e-21
4971	GO:0042555	4.12403325947985e-23	1	20	21	MCM complex	CC	9.24033391533152e-21
1858	GO:0007076	1.69028528567428e-22	1	20	21	mitotic chromosome condensation	BP	3.67587335361047e-20
100	GO:0000226	1.65826767166875e-21	1	166	1176	microtubule cytoskeleton organization	BP	3.50320890409106e-19
122	GO:0000280	2.1038018843698e-21	1	46	143	nuclear division	BP	4.32097531473064e-19
218	GO:0000724	3.54425990599416e-21	1	70	318	double-strand break repair via homologous recombination	BP	7.0827723634921e-19
244	GO:0000790	5.19378265829864e-21	1	38	153	nuclear chromatin	CC	1.01060076251211e-18
121	GO:0000278	8.28071070114246e-21	1	95	522	mitotic cell cycle	BP	1.56993781857044e-18
1283	GO:0005819	2.2471952050195e-20	1	59	251	spindle	CC	4.15394033647854e-18
1227	GO:0005730	7.47944015618494e-20	1	202	2107	nucleolus	CC	1.34885318328857e-17
6017	GO:0051301	7.80346426291593e-19	1	204	1782	cell division	BP	1.37378130380953e-16
5759	GO:0048449	1.37263275897732e-18	1	59	250	floral organ formation	BP	2.3602899115996e-16
250	GO:0000796	3.79220997363168e-18	1	15	15	condensin complex	CC	6.37263648750741e-16
3562	GO:0016570	4.745749118804e-18	1	56	238	histone modification	BP	7.62598972571472e-16
1186	GO:0005634	4.7664510828501e-18	1	1716	27079	nucleus	CC	7.62598972571472e-16
1162	GO:0005515	4.84746439151463e-18	1	1684	25246	protein binding	MF	7.62598972571472e-16
1460	GO:0006268	1.1587588686786e-17	1	25	46	DNA unwinding involved in DNA replication	BP	1.78497147396032e-15
3560	GO:0016568	1.21081335954773e-17	1	71	364	NA	NA	1.82709264908079e-15
5761	GO:0048453	2.638975288279e-17	1	45	163	sepal formation	BP	3.90251665630698e-15
1945	GO:0008094	3.82739095476687e-17	1	39	128	DNA-dependent ATPase activity	MF	5.5489664155973e-15
2114	GO:0008574	2.46634825441238e-16	1	20	31	ATP-dependent microtubule motor activity, plus-end-directed	MF	3.50695749867791e-14
5760	GO:0048451	4.97340048322506e-16	1	45	177	petal formation	BP	6.93836286282379e-14
1308	GO:0005875	1.58401098466523e-15	1	42	162	microtubule associated complex	CC	2.16892170752124e-13
423	GO:0003688	2.53708428874419e-15	1	18	30	DNA replication origin binding	MF	3.41076386017719e-13
254	GO:0000808	3.75657903835073e-15	1	17	27	origin recognition complex	CC	4.9600259659938e-13
3550	GO:0016538	4.04290380528271e-15	1	30	97	cyclin-dependent protein serine/threonine kinase regulator activity	MF	5.24442644495796e-13
4458	GO:0032508	1.14666858953302e-14	1	37	138	DNA duplex unwinding	BP	1.46180475017365e-12
2405	GO:0009524	2.39626133368276e-14	1	96	718	phragmoplast	CC	3.00304344088988e-12
418	GO:0003677	3.85816047781643e-14	1	647	9431	DNA binding	MF	4.75453976216244e-12
6452	GO:0070828	7.51406348655701e-14	1	22	99	heterochromatin organization	BP	9.10803039665615e-12
231	GO:0000775	9.8009946263971e-14	1	37	163	chromosome, centromeric region	CC	1.1688476494771e-11
1225	GO:0005721	3.13017139163364e-13	1	21	97	pericentric heterochromatin	CC	3.67372813805383e-11
1309	GO:0005876	4.01701378856113e-13	1	21	55	spindle microtubule	CC	4.64090624259704e-11
5598	GO:0046982	9.34142445639831e-13	1	131	1292	protein heterodimerization activity	MF	1.06262296047091e-10
246	GO:0000792	1.38046973799967e-12	1	21	100	heterochromatin	CC	1.54654443072266e-10
252	GO:0000799	1.79576212362921e-12	1	11	12	nuclear condensin complex	CC	1.98177091673349e-10
4989	GO:0042719	1.97813983920823e-12	1	10	18	mitochondrial intermembrane space protein transporter complex	CC	2.15093617222142e-10
4108	GO:0030261	2.24342514917895e-12	1	14	20	chromosome condensation	BP	2.40404138449698e-10
3699	GO:0016887	3.291046184939e-12	1	138	1149	ATPase activity	MF	3.47628507020557e-10
2436	GO:0009574	5.13250082459106e-12	1	29	109	preprophase band	CC	5.34502973197554e-10
2980	GO:0010369	1.02851759111218e-11	1	13	21	chromocenter	CC	1.05623042620603e-09
1824	GO:0007000	1.41631215156606e-11	1	23	72	nucleolus organization	BP	1.43454959570951e-09
273	GO:0000910	4.016439168809e-11	1	28	111	cytokinesis	BP	4.01318259650997e-09
148	GO:0000347	7.44301367861473e-11	1	17	39	THO complex	CC	7.33781908529031e-09
4490	GO:0032875	8.6153514824453e-11	1	22	74	regulation of DNA endoreduplication	BP	8.38183011331586e-09
421	GO:0003682	1.02618863481326e-10	1	135	1425	chromatin binding	MF	9.85407631923275e-09
3487	GO:0016246	2.05881974170982e-10	1	50	286	RNA interference	BP	1.95165553464133e-08
1875	GO:0007135	2.32694426057652e-10	0.99999999999303	11	17	meiosis II	BP	2.17790200793706e-08
247	GO:0000793	2.3834049937699e-10	0.999999999988333	13	24	condensed chromosome	CC	2.20286206549183e-08
1487	GO:0006310	2.78520892847031e-10	1	55	358	DNA recombination	BP	2.54244874285302e-08
1854	GO:0007064	3.26655762732921e-10	0.999999999977445	15	32	mitotic sister chromatid cohesion	BP	2.94547891420393e-08
1197	GO:0005658	3.44276206659718e-10	0.999999999990128	11	16	alpha DNA polymerase:primase complex	CC	3.06696177354453e-08
3528	GO:0016444	3.62889099237701e-10	0.999999999937661	29	126	somatic cell DNA recombination	BP	3.19428809495662e-08
40	GO:0000086	9.0835940906208e-10	0.999999999954554	12	24	G2/M transition of mitotic cell cycle	BP	7.90165820071179e-08
1876	GO:0007140	9.5579873711221e-10	0.999999999842144	23	95	male meiotic nuclear division	BP	8.21764635140428e-08
2700	GO:0010005	1.01917473031861e-09	0.999999999869712	19	62	cortical microtubule, transverse to long axis	CC	8.66181374250095e-08
38	GO:0000082	1.46535965018092e-09	0.999999999908939	13	28	G1/S transition of mitotic cell cycle	BP	1.2312351424361e-07
1870	GO:0007129	1.55109382391161e-09	1	47	285	synapsis	BP	1.28862783528117e-07
4025	GO:0022625	2.24073493087727e-09	1	41	410	cytosolic large ribosomal subunit	CC	1.84088823098962e-07
1195	GO:0005656	2.83732934952275e-09	0.999999999944078	9	12	nuclear pre-replicative complex	CC	2.28034926199687e-07
1459	GO:0006267	2.83732934952275e-09	0.999999999944078	9	12	pre-replicative complex assembly involved in nuclear cell cycle DNA replication	BP	2.28034926199687e-07
1200	GO:0005664	3.22127958039174e-09	0.999999999844022	11	21	nuclear origin of replication recognition complex	CC	2.56109045348565e-07
340	GO:0001510	3.92548760372577e-09	1	65	668	RNA methylation	BP	3.08777184488813e-07
6028	GO:0051382	6.87332468634288e-09	0.999999999926803	7	9	kinetochore assembly	BP	5.34961712955993e-07
4450	GO:0032465	9.95892568251622e-09	0.999999999701285	9	14	regulation of cytokinesis	BP	7.67044755172135e-07
280	GO:0000922	1.11417715955657e-08	0.999999998295067	19	67	spindle pole	CC	8.49301641006316e-07
6628	GO:0072321	1.16257200940569e-08	0.999999999883451	6	9	chaperone-mediated protein transport	BP	8.71628954169162e-07
6372	GO:0070182	1.16704444769742e-08	0.999999999678692	9	13	DNA polymerase binding	MF	8.71628954169162e-07
1464	GO:0006272	1.32000525923395e-08	0.99999999947294	10	16	leading strand elongation	BP	9.76011888677579e-07
5289	GO:0045039	1.43945290602524e-08	0.999999999196148	10	27	protein import into mitochondrial inner membrane	BP	1.05379354328224e-06
255	GO:0000811	1.5596948449453e-08	0.999999999406076	9	17	GINS complex	CC	1.13062585132603e-06
37	GO:0000079	1.67234586520605e-08	0.999999996194912	26	135	regulation of cyclin-dependent protein serine/threonine kinase activity	BP	1.20051702207122e-06
7351	GO:2000123	1.71824742869624e-08	0.999999999405344	9	15	positive regulation of stomatal complex development	BP	1.22160783536346e-06
174	GO:0000418	2.26578080055972e-08	0.999999996440536	18	82	RNA polymerase IV complex	CC	1.59554126088939e-06
33	GO:0000070	2.31039155257715e-08	0.999999998902753	10	18	mitotic sister chromatid segregation	BP	1.61160708865617e-06
240	GO:0000785	3.28570727345108e-08	0.999999990630624	35	229	chromatin	CC	2.27051584858853e-06
6612	GO:0071821	3.55966167147185e-08	0.999999999862737	5	6	FANCM-MHF complex	CC	2.43704985174656e-06
1469	GO:0006281	4.53527339646331e-08	1	106	1158	DNA repair	BP	3.07649646728896e-06
6288	GO:0060236	5.22267516836727e-08	0.999999997931537	9	15	regulation of mitotic spindle organization	BP	3.51058729044615e-06
448	GO:0003779	5.48263924712931e-08	1	46	333	actin binding	MF	3.65212924263731e-06
1502	GO:0006349	5.57397093536636e-08	0.999999991083374	18	62	regulation of gene expression by genetic imprinting	BP	3.67981616929454e-06
494	GO:0003887	5.67537266515551e-08	0.999999986917401	25	111	DNA-directed DNA polymerase activity	MF	3.71360225541238e-06
5256	GO:0044547	6.23333207206187e-08	1	6	6	DNA topoisomerase binding	MF	4.00776150789786e-06
6649	GO:0072587	6.23333207206187e-08	1	6	6	DNA topoisomerase (ATP-hydrolyzing) activator activity	MF	4.00776150789786e-06
5082	GO:0043138	7.30029765737005e-08	0.99999999157787	14	41	3'-5' DNA helicase activity	MF	4.65331042056846e-06
5387	GO:0045736	7.72485552740745e-08	0.99999998877979	16	60	negative regulation of cyclin-dependent protein serine/threonine kinase activity	BP	4.88184459569664e-06
261	GO:0000819	8.30765884198333e-08	0.999999999190427	7	8	sister chromatid segregation	BP	5.15596758503305e-06
5268	GO:0044774	8.30765884198333e-08	0.999999999190427	7	8	mitotic DNA integrity checkpoint	BP	5.15596758503305e-06
1461	GO:0006269	8.36781322969929e-08	0.999999995217829	10	19	DNA replication, synthesis of RNA primer	BP	5.15596758503305e-06
2950	GO:0010332	9.50456054060079e-08	0.999999974995533	41	263	response to gamma radiation	BP	5.8079934410911e-06
2986	GO:0010376	1.177880425757e-07	0.99999999910334	6	7	stomatal complex formation	BP	7.08320040001638e-06
75	GO:0000166	1.18616669006632e-07	1	662	9150	nucleotide binding	MF	7.08320040001638e-06
5113	GO:0043248	1.18787780579122e-07	0.999999962434062	38	290	proteasome assembly	BP	7.08320040001638e-06
2113	GO:0008569	1.34299131779006e-07	0.999999994022726	9	15	ATP-dependent microtubule motor activity, minus-end-directed	MF	7.94406224299177e-06
2586	GO:0009827	1.59922810660831e-07	1	63	548	plant-type cell wall modification	BP	9.36439618318605e-06
6815	GO:0080175	1.60843699657104e-07	0.999999997223663	7	9	phragmoplast microtubule organization	BP	9.36439618318605e-06
2673	GO:0009957	1.63258312937693e-07	0.999999975490718	16	53	epidermal cell fate specification	BP	9.43071848329144e-06
5300	GO:0045128	1.89804458661358e-07	1	6	6	negative regulation of reciprocal meiotic recombination	BP	1.08791795917991e-05
2124	GO:0008622	1.93979169979022e-07	1	6	6	epsilon DNA polymerase complex	CC	1.10329383294222e-05
6248	GO:0055028	2.20293577462619e-07	0.999999957869087	19	76	cortical microtubule	CC	1.24339748989207e-05
1851	GO:0007059	2.47051696238531e-07	0.99999992677489	30	181	chromosome segregation	BP	1.38386381968765e-05
3025	GO:0010444	3.3082783710103e-07	0.999999969807171	11	29	guard mother cell differentiation	BP	1.839203780094e-05
1245	GO:0005758	4.00010378269899e-07	0.999999930181033	16	92	mitochondrial intermembrane space	CC	2.20722144546838e-05
495	GO:0003896	4.15148140480512e-07	0.999999982219545	8	14	DNA primase activity	MF	2.27378174126882e-05
4027	GO:0022627	4.40259681609297e-07	0.999999865275318	29	308	cytosolic small ribosomal subunit	CC	2.39358829839643e-05
4287	GO:0031307	4.45510826151019e-07	0.999999919353678	17	72	integral component of mitochondrial outer membrane	CC	2.4044576996793e-05
3561	GO:0016569	5.97765366537127e-07	0.999999789478978	38	246	covalent chromatin modification	BP	3.20280950737356e-05
3977	GO:0019786	6.34543506962054e-07	0.999999984097397	6	11	Atg8-specific protease activity	MF	3.3672455709662e-05
3023	GO:0010440	6.42049769587527e-07	0.999999813576269	27	176	stomatal lineage progression	BP	3.3672455709662e-05
347	GO:0001578	6.42117426976242e-07	0.999999890058469	16	60	microtubule bundle formation	BP	3.3672455709662e-05
2991	GO:0010385	6.95084818957998e-07	0.999999921387754	12	33	double-stranded methylated DNA binding	MF	3.61933602209538e-05
1879	GO:0007143	7.05319788845572e-07	0.999999930281085	11	29	female meiotic nuclear division	BP	3.64694721589102e-05
4150	GO:0030529	7.41873813704509e-07	0.999999742515093	78	1019	NA	NA	3.80931595731329e-05
1515	GO:0006367	7.5373953322351e-07	0.999999844687767	18	101	transcription initiation from RNA polymerase II promoter	BP	3.84355179907216e-05
441	GO:0003743	8.42929614780915e-07	0.999999742813292	50	428	translation initiation factor activity	MF	4.26891888471924e-05
2812	GO:0010165	8.58997130090196e-07	0.999999942589166	9	19	response to X-ray	BP	4.32069712917477e-05
6346	GO:0065002	9.28693386938079e-07	0.999999926491881	9	29	intracellular protein transmembrane transport	BP	4.63970196150011e-05
5090	GO:0043161	1.11787435849822e-06	0.999999613462568	75	825	proteasome-mediated ubiquitin-dependent protein catabolic process	BP	5.54735772264152e-05
236	GO:0000780	1.20989224124112e-06	0.999999972747176	6	9	condensed nuclear chromosome, centromeric region	CC	5.73457899470312e-05
4355	GO:0031616	1.20989224124112e-06	0.999999972747176	6	9	spindle pole centrosome	CC	5.73457899470312e-05
4405	GO:0032133	1.20989224124112e-06	0.999999972747176	6	9	chromosome passenger complex	CC	5.73457899470312e-05
4757	GO:0035174	1.20989224124112e-06	0.999999972747176	6	9	histone serine kinase activity	MF	5.73457899470312e-05
4758	GO:0035175	1.20989224124112e-06	0.999999972747176	6	9	histone kinase activity (H3-S10 specific)	MF	5.73457899470312e-05
5210	GO:0043987	1.20989224124112e-06	0.999999972747176	6	9	histone H3-S10 phosphorylation	BP	5.73457899470312e-05
5998	GO:0051233	1.20989224124112e-06	0.999999972747176	6	9	spindle midzone	CC	5.73457899470312e-05
6036	GO:0051445	1.29296115959328e-06	0.999999976279408	6	8	regulation of meiotic cell cycle	BP	6.08927058218644e-05
676	GO:0004298	1.34076943811119e-06	0.999999728259077	17	92	threonine-type endopeptidase activity	MF	6.27446153505956e-05
4303	GO:0031390	1.34978506124203e-06	0.999999988955652	5	6	Ctf18 RFC-like complex	CC	6.27692499548653e-05
213	GO:0000712	1.43392509622877e-06	0.999999847111916	11	29	resolution of meiotic recombination intermediates	BP	6.62652635094719e-05
1850	GO:0007052	1.46539793632194e-06	0.999999883967497	9	24	mitotic spindle organization	BP	6.72399812768715e-05
1872	GO:0007131	1.47320489137857e-06	0.999999523431879	58	475	reciprocal meiotic recombination	BP	6.72399812768715e-05
3419	GO:0016032	1.54004175902643e-06	0.999999484582137	31	216	viral process	BP	6.98593175843032e-05
1596	GO:0006511	1.5853061298511e-06	0.999999155123407	184	2507	ubiquitin-dependent protein catabolic process	BP	7.14741068543843e-05
7183	GO:1902806	1.63422030744653e-06	0.999999961163751	6	9	regulation of cell cycle G1/S phase transition	BP	7.32328785046038e-05
4251	GO:0031116	1.67262992819078e-06	0.999999814782054	11	31	positive regulation of microtubule polymerization	BP	7.40564412517522e-05
6141	GO:0052096	1.67262992819078e-06	0.999999814782054	11	31	formation by symbiont of syncytium involving giant cell for nutrient acquisition from host	BP	7.40564412517522e-05
233	GO:0000777	1.72612651653486e-06	0.999999801776237	11	35	condensed chromosome kinetochore	CC	7.59701158527306e-05
4203	GO:0030865	1.89668086852738e-06	0.999999953711162	6	9	cortical cytoskeleton organization	BP	8.29825937390029e-05
4520	GO:0033110	2.03523586502171e-06	0.999999960960248	5	9	Cvt vesicle membrane	CC	8.85207881527676e-05
1859	GO:0007088	2.07873695962181e-06	0.999999981373599	5	6	regulation of mitotic nuclear division	BP	8.88449773378245e-05
1866	GO:0007113	2.07873695962181e-06	0.999999981373599	5	6	endomitotic cell cycle	BP	8.88449773378245e-05
6297	GO:0060564	2.07873695962181e-06	0.999999981373599	5	6	NA	NA	8.88449773378245e-05
4331	GO:0031507	2.30726059225457e-06	0.999999586050178	15	60	heterochromatin assembly	BP	9.80453150524728e-05
2330	GO:0009294	2.3752686121223e-06	0.999999222736605	29	190	DNA mediated transformation	BP	0.000100358492103042
1201	GO:0005665	2.47814419166897e-06	0.999999410888121	19	117	RNA polymerase II, core complex	CC	0.000104110216779547
1489	GO:0006312	2.57229206135473e-06	0.999999066043861	34	242	mitotic recombination	BP	0.00010745495763648
4002	GO:0019901	2.63942152240839e-06	0.999998711358399	73	711	protein kinase binding	MF	0.000109639790655549
4642	GO:0034090	2.79225461970478e-06	0.999999926962894	6	9	maintenance of meiotic sister chromatid cohesion	BP	0.000115340394737973
1322	GO:0005938	2.86619119535041e-06	0.999999263115076	21	109	cell cortex	CC	0.000117736764991227
4304	GO:0031396	2.93235536964959e-06	0.999999117370554	25	177	regulation of protein ubiquitination	BP	0.000119789146978945
4282	GO:0031297	3.02652467327865e-06	1	3	3	replication fork processing	BP	0.000122956722166057
1482	GO:0006302	3.25016734698149e-06	0.999998851395509	32	210	double-strand break repair	BP	0.000131320969199897
1292	GO:0005839	3.336988974394e-06	0.999999271613083	17	96	proteasome core complex	CC	0.000134096176503637
4016	GO:0019985	3.54276889217997e-06	0.999999843276713	7	12	translesion synthesis	BP	0.000140851870476202
176	GO:0000421	3.54320366629342e-06	0.999999674598656	9	27	autophagosome membrane	CC	0.000140851870476202
7270	GO:1990077	3.77715186718099e-06	0.9999998956771	6	9	primosome complex	CC	0.000149348988801798
917	GO:0004693	5.15056231597154e-06	0.999998501062085	23	144	cyclin-dependent protein serine/threonine kinase activity	MF	0.000202570520022838
4882	GO:0040023	5.65283334723085e-06	0.999999937374364	5	6	NA	NA	0.000220386768280664
3144	GO:0015031	5.66317094581096e-06	0.999996680687808	119	1468	protein transport	BP	0.000220386768280664
2344	GO:0009330	5.99375327323048e-06	0.999999450529223	9	22	DNA topoisomerase complex (ATP-hydrolyzing)	CC	0.000232030427760556
1505	GO:0006352	6.25618871015464e-06	0.999998040514167	25	163	DNA-templated transcription, initiation	BP	0.000240928433973351
6608	GO:0071806	6.5247103072557e-06	0.999998314048034	19	142	protein transmembrane transport	BP	0.000249967399025123
4529	GO:0033186	6.89537206063144e-06	0.999999920294379	5	6	CAF-1 complex	CC	0.000262806087712932
1463	GO:0006271	7.57117001502628e-06	0.999999595547295	7	13	DNA strand elongation involved in DNA replication	BP	0.000287083236364637
6614	GO:0071897	8.02849606678845e-06	0.999998392263125	15	61	DNA biosynthetic process	BP	0.000302870917948132
2984	GO:0010374	8.56112503604659e-06	0.99999836022186	14	65	stomatal complex development	BP	0.000321324662520449
1281	GO:0005815	8.69809898441301e-06	0.999998780437208	11	39	microtubule organizing center	CC	0.00032481688833712
5395	GO:0045787	9.24294626951598e-06	0.999998550454171	12	43	positive regulation of cell cycle	BP	0.000343428867923624
7174	GO:1902479	9.31088446072696e-06	0.999999562015223	6	14	positive regulation of defense response to bacterium, incompatible interaction	BP	0.000344223398513076
2016	GO:0008278	9.45881697289227e-06	0.999999281239497	8	17	cohesin complex	CC	0.000347952699987888
4026	GO:0022626	9.59605652533508e-06	0.999995245754261	57	754	cytosolic ribosome	CC	0.000351253673011523
220	GO:0000727	1.08305436846018e-05	0.999999327847635	7	15	double-strand break repair via break-induced replication	BP	0.000392905414260977
175	GO:0000419	1.08906681722079e-05	0.999997511059125	16	97	RNA polymerase V complex	CC	0.000392905414260977
3971	GO:0019776	1.0893374347241e-05	0.99999921416428	7	22	Atg8 ligase activity	MF	0.000392905414260977
6051	GO:0051510	1.10110110516693e-05	0.99999588669405	31	246	regulation of unidimensional cell growth	BP	0.000395220464640986
1153	GO:0005484	1.18634237325628e-05	0.999996692498211	20	134	SNAP receptor activity	MF	0.000423759203278113
2017	GO:0008280	1.23602392789503e-05	0.999999473596271	6	11	NA	NA	0.000439382736675763
235	GO:0000779	1.2882469969571e-05	0.999999829664763	5	6	condensed chromosome, centromeric region	CC	0.000455755899306259
687	GO:0004316	1.44291220210901e-05	0.99999987599507	4	5	3-oxoacyl-[acyl-carrier-protein] reductase (NADPH) activity	MF	0.000508042515352095
1234	GO:0005741	1.60448644798269e-05	0.999994771091543	24	180	mitochondrial outer membrane	CC	0.000562254634899716
5966	GO:0051026	1.66216244570593e-05	0.999996360669077	15	74	chiasma assembly	BP	0.000579718354884419
5547	GO:0046785	1.68373477910503e-05	0.99999748748253	11	37	microtubule polymerization	BP	0.000584485209234863
4684	GO:0034464	1.76413740058694e-05	1	4	4	BBSome	CC	0.0006066991599972
4747	GO:0035058	1.76413740058694e-05	1	4	4	NA	NA	0.0006066991599972
1474	GO:0006287	1.88239738662465e-05	0.999999729775444	5	6	base-excision repair, gap-filling	BP	0.00064140305422593
5278	GO:0045004	1.88239738662465e-05	0.999999729775444	5	6	DNA replication proofreading	BP	0.00064140305422593
1193	GO:0005654	1.97343388179487e-05	0.999990972235396	44	382	nucleoplasm	CC	0.000669338078990425
137	GO:0000307	2.20219888940851e-05	0.999996919536734	10	37	cyclin-dependent protein kinase holoenzyme complex	CC	0.000743518656999386
6119	GO:0051788	2.32942292826332e-05	0.999988126201837	56	637	response to misfolded protein	BP	0.000782897869617226
6320	GO:0061136	3.06049869574727e-05	0.99999287439276	15	79	regulation of proteasomal protein catabolic process	BP	0.00102395146408848
1453	GO:0006259	3.19787388512188e-05	0.999986544012238	35	277	DNA metabolic process	BP	0.00106509367146807
7372	GO:2000653	3.59401174904841e-05	0.999998016294378	6	12	regulation of genetic imprinting	BP	0.00119166470280107
1944	GO:0008092	3.67184870043078e-05	0.999998849166825	5	8	cytoskeletal protein binding	MF	0.00121203791477613
4126	GO:0030332	4.57345036074537e-05	0.99999376392201	9	36	cyclin binding	MF	0.00150293742077117
6022	GO:0051321	4.97532947391194e-05	0.999986634849187	17	87	meiotic cell cycle	BP	0.00162776929779225
4280	GO:0031261	5.02708186371625e-05	0.99999704701702	6	12	DNA replication preinitiation complex	CC	0.00163745565199639
1868	GO:0007127	5.39888447605503e-05	0.99999792392327	5	9	meiosis I	BP	0.0017508487638575
1877	GO:0007141	5.58977353963248e-05	0.9999980804589	5	8	male meiosis I	BP	0.00180483779703243
1833	GO:0007020	5.62971456171301e-05	0.999975601345973	35	280	microtubule nucleation	BP	0.00180983084649157
4916	GO:0042276	5.72693176501525e-05	0.999994944663025	7	18	error-prone translesion synthesis	BP	0.00183311400305293
2878	GO:0010245	6.58697787449262e-05	0.999997655387379	5	8	radial microtubular system formation	BP	0.00209931527603442
3074	GO:0010564	6.72089074152946e-05	0.999975001040653	26	172	regulation of cell cycle process	BP	0.00213280112201154
1285	GO:0005828	7.42295898909877e-05	0.999992806050389	7	21	kinetochore microtubule	CC	0.00234552815236736
260	GO:0000818	7.85887090852984e-05	1	3	3	nuclear MIS12/MIND complex	CC	0.00246222421600295
4696	GO:0034501	7.85887090852984e-05	1	3	3	protein localization to kinetochore	BP	0.00246222421600295
427	GO:0003697	8.23222736615983e-05	0.99997010441	24	186	single-stranded DNA binding	MF	0.0025683159976956
1811	GO:0006974	8.66128090072682e-05	0.99996150637294	35	297	cellular response to DNA damage stimulus	BP	0.00269081978907454
3264	GO:0015450	0.000109033547950424	0.9999613549104	22	202	P-P-bond-hydrolysis-driven protein transmembrane transporter activity	MF	0.00337319687675914
2727	GO:0010033	0.000110231742561212	0.999991582731395	6	15	response to organic substance	BP	0.00339605626874001
2423	GO:0009554	0.00011426180794029	0.999977657147868	11	50	megasporogenesis	BP	0.00347859912803822
4713	GO:0034644	0.000114322367881159	0.999997440236416	4	6	cellular response to UV	BP	0.00347859912803822
5390	GO:0045740	0.000114322367881159	0.999997440236416	4	6	positive regulation of DNA replication	BP	0.00347859912803822
5215	GO:0044030	0.000116501421247805	0.999976943633415	11	54	regulation of DNA methylation	BP	0.00351951079591327
2230	GO:0008969	0.00011661889978344	0.999989239522645	6	32	NA	NA	0.00351951079591327
5389	GO:0045739	0.000118313812529409	0.999987796345525	7	20	positive regulation of DNA repair	BP	0.00355614768228639
3969	GO:0019773	0.000122824998461813	0.999977896876953	10	48	proteasome core complex, alpha-subunit complex	CC	0.00367679367865039
3429	GO:0016048	0.000127883050210014	0.999995713496978	4	9	detection of temperature stimulus	BP	0.0037989682158641
4679	GO:0034453	0.000127933876893449	1	3	3	microtubule anchoring	BP	0.0037989682158641
187	GO:0000461	0.000138815334357595	0.999990991161024	5	18	endonucleolytic cleavage to generate mature 3'-end of SSU-rRNA from (SSU-rRNA, 5.8S rRNA, LSU-rRNA)	BP	0.00410560232896023
1853	GO:0007062	0.000140938801168949	0.999924939948552	52	462	sister chromatid cohesion	BP	0.00415179878821997
101	GO:0000228	0.000142995859760607	0.999971628560902	11	46	nuclear chromosome	CC	0.00419568010742034
7188	GO:1902983	0.000145025931079457	1	3	3	DNA strand elongation involved in mitotic DNA replication	BP	0.00423842582767393
1006	GO:0004843	0.000146964791661676	0.999947388259744	22	160	thiol-dependent ubiquitin-specific protease activity	MF	0.0042781798013639
4406	GO:0032137	0.000151827667398156	0.999988485228429	6	13	guanine/thymine mispair binding	MF	0.0043852100497733
4407	GO:0032138	0.000151827667398156	0.999988485228429	6	13	single base insertion or deletion binding	MF	0.0043852100497733
2894	GO:0010267	0.000153374754992898	0.999921529493412	46	409	production of ta-siRNAs involved in RNA interference	BP	0.00441265734792798
1537	GO:0006413	0.000154897185666966	0.999923812505367	41	408	translational initiation	BP	0.00443918523574244
7236	GO:1904667	0.00015599384057062	0.999991310242337	5	11	negative regulation of ubiquitin protein ligase activity	BP	0.00445335311652188
5961	GO:0051015	0.000159645554348689	0.999936858987177	26	190	actin filament binding	MF	0.00454007395713158
5135	GO:0043447	0.000161073784944076	0.999970089901822	10	47	alkane biosynthetic process	BP	0.00456314009914368
4793	GO:0035404	0.000161900854824402	1	3	3	histone-serine phosphorylation	BP	0.00456906458233447
1311	GO:0005882	0.000183422571516312	1	3	3	intermediate filament	CC	0.00512247361738087
5298	GO:0045095	0.000183422571516312	1	3	3	keratin filament	CC	0.00512247361738087
4141	GO:0030466	0.000183588789370561	1	3	3	chromatin silencing at silent mating-type cassette	BP	0.00512247361738087
3570	GO:0016579	0.00018537303587001	0.999907312121065	42	397	protein deubiquitination	BP	0.00515281288429643
419	GO:0003678	0.000188740312892652	0.999918813250758	29	340	DNA helicase activity	MF	0.00522676357126693
4991	GO:0042721	0.00019336408817726	0.999996816406654	3	6	TIM22 mitochondrial import inner membrane insertion complex	CC	0.00533482861187559
232	GO:0000776	0.00019829049709306	0.999971817733999	8	29	kinetochore	CC	0.00545040868217875
5821	GO:0048654	0.000205670869117118	0.999994609677107	4	6	anther morphogenesis	BP	0.00563233483797027
4890	GO:0042127	0.000210874215384832	0.999892071654064	44	414	regulation of cell proliferation	BP	0.00574169390286112
6019	GO:0051304	0.000211217303432273	0.999976386553361	7	19	chromosome separation	BP	0.00574169390286112
5271	GO:0044804	0.000216323218162563	0.999953667048818	11	57	autophagy of nucleus	BP	0.0058518496057076
6004	GO:0051258	0.000216852419794953	0.999927365299934	19	125	protein polymerization	BP	0.0058518496057076
123	GO:0000281	0.000220331901648979	0.999989749209763	5	8	mitotic cytokinesis	BP	0.00592412393015472
4899	GO:0042149	0.000222454416529858	0.999994045098494	4	6	cellular response to glucose starvation	BP	0.00595952157906438
5163	GO:0043601	0.000229368295559347	1	3	3	nuclear replisome	CC	0.00612256020709679
1025	GO:0004869	0.000230412602914028	0.999952461052689	10	95	cysteine-type endopeptidase inhibitor activity	MF	0.00612831217966302
4106	GO:0030247	0.000233719843686944	0.999874890884922	49	488	polysaccharide binding	MF	0.00619399471047047
3474	GO:0016192	0.000236520240574357	0.999855061881078	76	923	vesicle-mediated transport	BP	0.00624582378145283
2426	GO:0009558	0.00023823571534422	0.99997100441569	7	24	embryo sac cellularization	BP	0.00625332255783457
1166	GO:0005524	0.000238495666933912	0.999795971724166	786	11642	ATP binding	MF	0.00625332255783457
1867	GO:0007126	0.000243343041146981	0.999888665655834	33	269	NA	NA	0.00630477824038121
4320	GO:0031436	0.00024386889055302	0.999993307661663	4	6	BRCA1-BARD1 complex	CC	0.00630477824038121
5381	GO:0045717	0.00024386889055302	0.999993307661663	4	6	negative regulation of fatty acid biosynthetic process	BP	0.00630477824038121
6347	GO:0065004	0.00024386889055302	0.999993307661663	4	6	protein-DNA complex assembly	BP	0.00630477824038121
496	GO:0003899	0.00025013988588052	0.999885914434111	32	334	DNA-directed 5'-3' RNA polymerase activity	MF	0.00644437043972323
506	GO:0003916	0.000254149220827113	0.99995694592209	9	33	DNA topoisomerase activity	MF	0.00652492825970719
1479	GO:0006297	0.000264608823020963	0.999985552699826	5	9	nucleotide-excision repair, DNA gap filling	BP	0.00676995722289618
5170	GO:0043622	0.000277641718535382	0.999895811036478	22	161	cortical microtubule organization	BP	0.00706992430578159
4332	GO:0031508	0.000279387426339221	1	3	3	pericentric heterochromatin assembly	BP	0.00706992430578159
6859	GO:0090309	0.000279387426339221	1	3	3	positive regulation of methylation-dependent chromatin silencing	BP	0.00706992430578159
2036	GO:0008320	0.000280180314773103	0.999988429712987	4	9	protein transmembrane transporter activity	MF	0.00706992430578159
1384	GO:0006084	0.000281114112239625	0.99988163265813	27	226	acetyl-CoA metabolic process	BP	0.00706992430578159
5643	GO:0047496	0.000317047583636979	1	3	3	vesicle transport along microtubule	BP	0.00794660960478585
4761	GO:0035196	0.000321057507534485	0.999824751211143	50	473	production of miRNAs involved in gene silencing by miRNA	BP	0.00801992976591211
1862	GO:0007094	0.000322244292227676	0.999950363739693	8	30	mitotic spindle assembly checkpoint	BP	0.00802247237956712
276	GO:0000914	0.000333054966529211	0.999978045816075	5	11	phragmoplast assembly	BP	0.00826378665274157
5084	GO:0043140	0.000336411089463279	0.999958030404397	7	21	ATP-dependent 3'-5' DNA helicase activity	MF	0.00831914245983774
3973	GO:0019779	0.000352252228098609	0.999972790857858	5	16	Atg8 activating enzyme activity	MF	0.00868184324853705
167	GO:0000403	0.000371731672241086	1	3	3	Y-form DNA binding	MF	0.0090712342724442
169	GO:0000406	0.000371731672241086	1	3	3	double-strand/single-strand DNA junction binding	MF	0.0090712342724442
1488	GO:0006311	0.000371731672241086	1	3	3	meiotic gene conversion	BP	0.0090712342724442
1465	GO:0006273	0.000380230555243856	0.999951559902263	7	21	lagging strand elongation	BP	0.00924810764958248
354	GO:0001678	0.000400831508535227	0.999946718311004	7	24	cellular glucose homeostasis	BP	0.00961991320796535
742	GO:0004396	0.000400831508535227	0.999946718311004	7	24	hexokinase activity	MF	0.00961991320796535
1170	GO:0005536	0.000400831508535227	0.999946718311004	7	24	glucose binding	MF	0.00961991320796535
3858	GO:0019158	0.000400831508535227	0.999946718311004	7	24	mannokinase activity	MF	0.00961991320796535
1457	GO:0006265	0.000402022339905504	0.999844488051008	22	169	DNA topological change	BP	0.00961991320796535
1865	GO:0007112	0.000410504684386172	0.99994520968851	7	24	male meiosis cytokinesis	BP	0.00979119882693985
3609	GO:0016667	0.000418940532803208	0.999988884745847	3	9	oxidoreductase activity, acting on a sulfur group of donors	MF	0.00996027749050457
4408	GO:0032147	0.000430929498423893	0.999846584491315	19	134	activation of protein kinase activity	BP	0.0102124766389303
508	GO:0003918	0.00043780564612456	0.999843663335968	19	138	DNA topoisomerase type II (ATP-hydrolyzing) activity	MF	0.0103422841771406
5424	GO:0045948	0.000442355620982721	0.999949846056163	6	24	positive regulation of translational initiation	BP	0.010416488731039
7212	GO:1903791	0.000453079608846628	0.999980203430387	4	8	uracil transmembrane transport	BP	0.0106351448501967
5840	GO:0048833	0.000462939234511336	0.999948494159174	6	21	specification of floral organ number	BP	0.0108321920885342
237	GO:0000781	0.000466706223318139	0.999900122545907	10	49	chromosome, telomeric region	CC	0.0108858858524111
4127	GO:0030337	0.000475543886170606	0.999978947190086	4	8	DNA polymerase processivity factor activity	MF	0.0110224811734967
5172	GO:0043626	0.000475543886170606	0.999978947190086	4	8	PCNA complex	CC	0.0110224811734967
1884	GO:0007164	0.000478261760397639	0.999909669250336	9	37	establishment of tissue polarity	BP	0.0110508358011879
259	GO:0000815	0.000480401749852742	0.999945114470911	6	23	ESCRT III complex	CC	0.0110657026118728
2042	GO:0008353	0.00050127659112736	0.99990324226554	9	41	RNA polymerase II CTD heptapeptide repeat kinase activity	MF	0.011510680480732
6256	GO:0055065	0.000540803776502369	0.999955887827883	5	14	metal ion homeostasis	BP	0.0123798858311409
5160	GO:0043570	0.000560157273368458	0.999940146722016	6	16	maintenance of DNA repeat elements	BP	0.0127833422200197
5110	GO:0043240	0.000566290645593206	0.99998647843703	3	6	Fanconi anaemia nuclear complex	CC	0.0128835477954343
7290	GO:1990426	0.000590798172458995	0.999991757561548	3	4	mitotic recombination-dependent replication fork processing	BP	0.0133998824759565
182	GO:0000447	0.000599765992991558	0.999925620055745	6	29	endonucleolytic cleavage in ITS1 to separate SSU-rRNA from 5.8S rRNA and LSU-rRNA from tricistronic rRNA transcript (SSU-rRNA, 5.8S rRNA, LSU-rRNA)	BP	0.0135616811993259
3062	GO:0010499	0.000613867909545419	0.999847436274048	11	73	proteasomal ubiquitin-independent protein catabolic process	BP	0.0138382296438379
2468	GO:0009638	0.000618271992167603	0.999825573926809	13	78	phototropism	BP	0.0138951462312683
4881	GO:0040020	0.000622695914004403	0.999947567789607	5	14	regulation of meiotic nuclear division	BP	0.013952162388329
126	GO:0000288	0.000634821640432046	0.999888565001835	8	35	nuclear-transcribed mRNA catabolic process, deadenylation-dependent decay	BP	0.0141808797865696
166	GO:0000400	0.000646258988397044	0.999855300692052	10	50	four-way junction DNA binding	MF	0.0143928884343607
5790	GO:0048528	0.000653099423277485	0.999826418635187	12	69	post-embryonic root development	BP	0.0144683271459534
686	GO:0004315	0.000653559814274875	0.999924139030306	6	19	3-oxoacyl-[acyl-carrier-protein] synthase activity	MF	0.0144683271459534
3709	GO:0016925	0.000686427568991571	0.999811788385028	12	98	protein sumoylation	BP	0.0151505834182796
2032	GO:0008310	0.000719533964858429	1	3	3	single-stranded DNA 3'-5' exodeoxyribonuclease activity	MF	0.0158340301671525
440	GO:0003735	0.000723893304496799	0.999506695713833	100	1834	structural constituent of ribosome	MF	0.0158826916719565
2607	GO:0009860	0.000747141859136248	0.999478689162897	115	1450	pollen tube growth	BP	0.0163442807883237
1231	GO:0005737	0.000762124015536207	0.999334206079086	902	15280	cytoplasm	CC	0.0166228465217543
4079	GO:0030134	0.000768179570309964	0.99995610920691	4	10	COPII-coated ER to Golgi transport vesicle	CC	0.0167056463025643
2726	GO:0010032	0.000797788638585592	0.99993310780677	5	12	meiotic chromosome condensation	BP	0.0172906810804252
7345	GO:2000083	0.000799758308020749	0.999636987821928	27	259	negative regulation of L-ascorbic acid biosynthetic process	BP	0.0172906810804252
1687	GO:0006662	0.000820286286724072	0.999742629944738	14	118	glycerol ether metabolic process	BP	0.0176827895161452
4347	GO:0031567	0.000827190573520919	0.999977451312012	3	6	mitotic cell size control checkpoint	BP	0.0177797880831793
5832	GO:0048768	0.000829900969087485	0.999687640318699	19	134	root hair cell tip growth	BP	0.0177863413490808
706	GO:0004340	0.000855710290201165	0.999867185421459	7	27	glucokinase activity	MF	0.0182864794385763
1778	GO:0006886	0.000866835785000877	0.999459509396167	67	828	intracellular protein transport	BP	0.0184708466694423
5850	GO:0048870	0.000870488744016593	0.999994973242786	2	3	cell motility	BP	0.0184953844059158
2751	GO:0010069	0.000916023897316636	0.999889953016093	6	17	zygote asymmetric cytokinesis in embryo sac	BP	0.0194071080136367
3213	GO:0015210	0.000919742274042148	0.99982887413334	8	35	uracil transmembrane transporter activity	MF	0.0194302124979076
4749	GO:0035064	0.000965217759590535	0.999815211614331	8	41	methylated histone binding	MF	0.0203328208387818
7075	GO:1901002	0.000996044269047282	0.999758652618949	10	62	positive regulation of response to salt stress	BP	0.0209225889924307
4424	GO:0032301	0.00101466615791447	0.999873450822659	6	18	MutSalpha complex	CC	0.021253375556996
3131	GO:0012501	0.0010905612958274	0.999540765163562	22	201	programmed cell death	BP	0.0227785599473101
11	GO:0000027	0.00112391182194467	0.999654683469898	13	103	ribosomal large subunit assembly	BP	0.0234001797670041
35	GO:0000076	0.00112665187950412	0.999894279070533	5	13	DNA replication checkpoint	BP	0.0234001797670041
21	GO:0000045	0.00113166313917628	0.999675617901001	12	79	autophagosome assembly	BP	0.0234038368100577
177	GO:0000422	0.00113315844982427	0.999698156423331	11	67	autophagy of mitochondrion	BP	0.0234038368100577
5605	GO:0047134	0.00116539638925818	0.999706185821926	10	80	protein-disulfide reductase activity	MF	0.0240026208974234
449	GO:0003785	0.00119387122801738	0.99973580394777	9	45	actin monomer binding	MF	0.0245207884998904
4951	GO:0042393	0.00122243805581835	0.999430836242608	27	232	histone binding	MF	0.0250379694867613
2430	GO:0009567	0.00125547708639372	0.999419093772737	26	285	double fertilization forming a zygote and endosperm	BP	0.0256436397149037
2982	GO:0010372	0.00127203160012101	0.999976698923756	3	4	positive regulation of gibberellin biosynthetic process	BP	0.0259101973864869
6556	GO:0071470	0.00133299382566223	0.999563247337068	14	102	cellular response to osmotic stress	BP	0.0270773526015014
248	GO:0000794	0.00135789152578505	0.999692272879157	9	47	condensed nuclear chromosome	CC	0.0275075340867252
2293	GO:0009165	0.0013705328245285	0.999292215908978	34	337	nucleotide biosynthetic process	BP	0.0276877587556385
4149	GO:0030527	0.0013892718651234	0.999895446118289	4	14	structural constituent of chromatin	MF	0.0279898533262191
3898	GO:0019320	0.00141327815562388	0.999853294107785	5	15	hexose catabolic process	BP	0.028396137724682
4011	GO:0019941	0.00142338463187485	0.999349147827417	25	243	modification-dependent protein catabolic process	BP	0.0285216963904678
1097	GO:0005227	0.00143736865134711	0.99980246168492	6	20	calcium activated cation channel activity	MF	0.0285696338926358
6558	GO:0071474	0.00143736865134711	0.99980246168492	6	20	cellular hyperosmotic response	BP	0.0285696338926358
6853	GO:0090279	0.00143736865134711	0.99980246168492	6	20	regulation of calcium ion import	BP	0.0285696338926358
2482	GO:0009652	0.00145512321843303	0.999845110846631	5	16	thigmotropism	BP	0.0288449894828254
5730	GO:0048278	0.00149117587799496	0.999652596445153	9	54	vesicle docking	BP	0.029480626849986
2318	GO:0009263	0.00149587799903581	0.999902446708041	4	9	deoxyribonucleotide biosynthetic process	BP	0.0294947251329887
1883	GO:0007163	0.00155600858016503	0.999829143595893	5	17	establishment or maintenance of cell polarity	BP	0.0305987431961177
4389	GO:0031990	0.00160572369459722	0.999879629691641	4	12	mRNA export from nucleus in response to heat stress	BP	0.0314926286415169
2771	GO:0010091	0.00161582064316448	0.999332336519055	20	167	trichome branching	BP	0.0316068196707887
5963	GO:0051017	0.0017043306836843	0.999523627704514	11	64	actin filament bundle assembly	BP	0.0332501875334082
1492	GO:0006325	0.00179444717613838	0.999293429583886	18	142	chromatin organization	BP	0.0349161642641242
5825	GO:0048658	0.00185598966469739	0.999368923326775	14	104	anther wall tapetum development	BP	0.0358698329705438
3016	GO:0010428	0.0018580127167593	0.999669146756276	7	27	methyl-CpNpG binding	MF	0.0358698329705438
3017	GO:0010429	0.0018580127167593	0.999669146756276	7	27	methyl-CpNpN binding	MF	0.0358698329705438
7251	GO:1905177	0.00187244887326599	0.999931866264283	3	6	tracheary element differentiation	BP	0.0360543931482519
943	GO:0004748	0.00195137662415078	0.999850121326476	4	11	ribonucleoside-diphosphate reductase activity, thioredoxin disulfide as acceptor	MF	0.0373794786501837
1338	GO:0005971	0.00195137662415078	0.999850121326476	4	11	ribonucleoside-diphosphate reductase complex	CC	0.0373794786501837
1665	GO:0006626	0.00198028781119247	0.999022349773601	28	328	protein targeting to mitochondrion	BP	0.0378352663461425
5211	GO:0043988	0.00203100361427079	0.999923920619558	3	6	histone H3-S28 phosphorylation	BP	0.0386047319380931
5214	GO:0044022	0.00203100361427079	0.999923920619558	3	6	histone kinase activity (H3-S28 specific)	MF	0.0386047319380931
1293	GO:0005840	0.00206395743405334	0.998554985354084	96	1817	ribosome	CC	0.0391305160702318
1480	GO:0006298	0.00217424277933032	0.999374540379087	11	62	mismatch repair	BP	0.0411159874945483
5221	GO:0044183	0.00218829513359041	0.999321434737534	12	78	protein binding involved in protein folding	MF	0.0412761587187947
3081	GO:0010586	0.00228537463031335	0.99957483729674	7	28	miRNA metabolic process	BP	0.0428884771993322
4744	GO:0035019	0.00228537463031335	0.99957483729674	7	28	somatic stem cell population maintenance	BP	0.0428884771993322
6647	GO:0072583	0.00245037035245555	0.999335559184306	10	55	clathrin-dependent endocytosis	BP	0.0458684516102692
2541	GO:0009747	0.00247141220391176	0.99969372057499	5	18	hexokinase-dependent signaling	BP	0.0461455096861706
5721	GO:0048232	0.00258774072035303	0.999584059630229	6	24	male gamete generation	BP	0.0481958561367515
