## Supplementary File 2 for "Validation and characterisation of a wheat GENIE3 network using an independent RNA-Seq dataset": CSDgenie3_GOseq_enrichment.txt

category	over_represented_pvalue	under_represented_pvalue	numDEInCat	numInCat	term	ontology	over_rep_padj
440	GO:0003735	1.06959943947231e-236	1	479	1834	structural constituent of ribosome	MF	7.90861825545824e-233
1293	GO:0005840	3.06273546871797e-235	1	475	1817	ribosome	CC	1.13229330278503e-231
1536	GO:0006412	3.20539000406155e-208	1	524	2417	translation	BP	7.90021789667704e-205
4150	GO:0030529	1.60365676657495e-162	1	306	1019	NA	NA	2.9643595330138e-159
4026	GO:0022626	2.72198282757804e-158	1	265	754	cytosolic ribosome	CC	4.02526820542241e-155
1227	GO:0005730	1.13364171792612e-138	1	416	2107	nucleolus	CC	1.39702447705762e-135
340	GO:0001510	5.31010196740452e-134	1	231	668	RNA methylation	BP	5.60898484956986e-131
4025	GO:0022625	7.02143256660283e-109	1	161	410	cytosolic large ribosomal subunit	CC	6.48955904968267e-106
4027	GO:0022627	2.0851361854009e-108	1	139	308	cytosolic small ribosomal subunit	CC	1.71305521720602e-105
1184	GO:0005622	9.05821451396618e-91	1	566	4787	intracellular	CC	6.69764381162659e-88
438	GO:0003729	1.22583603577384e-89	1	230	971	mRNA binding	MF	8.23984695319252e-87
5273	GO:0044822	1.33270967116968e-73	1	126	361	NA	NA	8.21171275719051e-71
4911	GO:0042254	1.79378431010385e-72	1	139	477	ribosome biogenesis	BP	1.02024932222368e-69
3392	GO:0015934	6.32062022908175e-66	1	92	204	large ribosomal subunit	CC	3.33819042670218e-63
386	GO:0002181	8.38287880256513e-61	1	68	113	cytoplasmic translation	BP	4.13220039107777e-58
2602	GO:0009853	5.49750676831707e-57	1	139	591	photorespiration	BP	2.54053531530852e-54
434	GO:0003723	6.53552083506552e-56	1	357	2896	RNA binding	MF	2.84256712085144e-53
2299	GO:0009220	3.71353734283461e-55	1	122	439	pyrimidine ribonucleotide biosynthetic process	BP	1.52543861738439e-52
5328	GO:0045271	4.88415853240715e-48	1	59	119	respiratory chain complex I	CC	1.90070885203255e-45
1239	GO:0005747	2.94201839914877e-45	1	69	185	mitochondrial respiratory chain complex I	CC	1.0876642021653e-42
3393	GO:0015935	5.22716278820644e-40	1	59	172	small ribosomal subunit	CC	1.84045912647611e-37
6775	GO:0080129	1.95098473623546e-38	1	107	498	proteasome core complex assembly	BP	6.55708233623862e-36
1665	GO:0006626	9.7065898387605e-37	1	83	328	protein targeting to mitochondrion	BP	3.12045762033892e-34
241	GO:0000786	5.65055806184086e-34	1	89	466	nucleosome	CC	1.74084276288547e-31
1229	GO:0005732	2.11862104477123e-33	1	38	73	small nucleolar ribonucleoprotein complex	CC	6.26603360201539e-31
3988	GO:0019843	9.19649045480907e-33	1	79	359	rRNA binding	MF	2.61534040087917e-30
6119	GO:0051788	7.58781075343421e-32	1	112	637	response to misfolded protein	BP	2.07793602632935e-29
12	GO:0000028	2.63698669230048e-31	1	36	72	ribosomal small subunit assembly	BP	6.96352842959633e-29
1286	GO:0005829	1.36188081280398e-30	1	721	9464	cytosol	CC	3.47232645857678e-28
1494	GO:0006334	1.28064000904958e-26	1	74	409	nucleosome assembly	BP	3.15635074230421e-24
1248	GO:0005762	1.05569706388379e-25	1	39	101	mitochondrial large ribosomal subunit	CC	2.51800777108281e-23
1507	GO:0006354	1.3242188966183e-22	1	62	388	DNA-templated transcription, elongation	BP	3.05977328799865e-20
4964	GO:0042545	1.59140692646588e-22	1	64	314	cell wall modification	BP	3.56571600432993e-20
1257	GO:0005774	5.2259068739245e-21	1	212	2141	vacuolar membrane	CC	1.13648104193523e-18
1232	GO:0005739	1.7196507774963e-20	1	882	13570	mitochondrion	CC	3.63288509965933e-18
361	GO:0001731	7.35941384971893e-20	1	29	67	formation of translation preinitiation complex	BP	1.51154183346727e-17
3836	GO:0019013	7.46856807770993e-19	1	50	239	viral nucleocapsid	CC	1.49250249639425e-16
1217	GO:0005688	3.03775952331417e-18	1	17	26	U6 snRNP	CC	5.91084050404868e-16
4540	GO:0033290	1.26111918935604e-17	1	27	67	eukaryotic 48S preinitiation complex	CC	2.39095263746117e-15
1537	GO:0006413	4.83877053429255e-17	1	66	408	translational initiation	BP	8.94446733263977e-15
1245	GO:0005758	6.48908940387566e-17	1	28	92	mitochondrial intermembrane space	CC	1.17025187932333e-14
3498	GO:0016282	1.22526622245096e-16	1	25	61	eukaryotic 43S preinitiation complex	CC	2.15705201161961e-14
1183	GO:0005618	3.24867123041033e-16	1	260	3103	cell wall	CC	5.58620350643116e-14
1301	GO:0005852	1.3656408260663e-15	1	25	68	eukaryotic translation initiation factor 3 complex	CC	2.29489733362141e-13
1418	GO:0006164	3.18340299986382e-15	1	34	137	purine nucleotide biosynthetic process	BP	5.23068484022068e-13
1236	GO:0005743	5.82776097296031e-15	1	78	604	mitochondrial inner membrane	CC	9.36749231175403e-13
188	GO:0000462	6.65620829080491e-15	1	31	115	maturation of SSU-rRNA from tricistronic rRNA transcript (SSU-rRNA, 5.8S rRNA, LSU-rRNA)	BP	1.04714902345131e-12
1246	GO:0005759	4.33763175897049e-14	1	57	363	mitochondrial matrix	CC	6.68176025538079e-12
3264	GO:0015450	1.01497816849366e-13	1	38	202	P-P-bond-hydrolysis-driven protein transmembrane transporter activity	MF	1.51461099094933e-11
4148	GO:0030515	1.02421625030385e-13	1	23	68	snoRNA binding	MF	1.51461099094933e-11
4914	GO:0042273	1.74781115850021e-13	1	20	54	ribosomal large subunit biogenesis	BP	2.53398347175502e-11
6484	GO:0071013	2.7945964847523e-13	1	29	121	catalytic step 2 spliceosome	CC	3.9737012323574e-11
6371	GO:0070181	1.09504049067966e-12	1	16	35	small ribosomal subunit rRNA binding	MF	1.5276847902048e-10
416	GO:0003674	1.38357968350069e-12	1	974	16973	molecular_function	MF	1.89447929255632e-10
1562	GO:0006446	1.4219147969011e-12	1	28	109	regulation of translational initiation	BP	1.91157054696122e-10
441	GO:0003743	3.49817735950559e-12	1	59	428	translation initiation factor activity	MF	4.61884346360434e-10
2391	GO:0009506	3.82760253311129e-12	1	396	5619	plasmodesma	CC	4.96513914558331e-10
244	GO:0000790	4.0305060021768e-12	1	30	153	nuclear chromatin	CC	5.13820023794746e-10
7306	GO:1990726	4.10703448968245e-12	1	11	17	Lsm1-7-Pat1 complex	CC	5.14701915537492e-10
4674	GO:0034427	4.58178544828589e-12	1	16	35	nuclear-transcribed mRNA catabolic process, exonucleolytic, 3'-5'	BP	5.64628693410431e-10
2993	GO:0010388	5.36462754914032e-12	1	53	356	NA	NA	6.47747298296784e-10
4319	GO:0031429	5.43147585804715e-12	1	11	16	box H/ACA snoRNP complex	CC	6.47747298296784e-10
4381	GO:0031966	6.07353848900438e-12	1	40	242	mitochondrial membrane	CC	7.12821326788863e-10
1969	GO:0008150	8.80774924574108e-12	1	1042	18172	biological_process	BP	1.01757028004702e-09
1249	GO:0005763	1.14996732237681e-11	1	19	63	mitochondrial small ribosomal subunit	CC	1.30813205871601e-09
6608	GO:0071806	3.33798540276488e-11	1	28	142	protein transmembrane transport	BP	3.73955516182477e-09
2491	GO:0009664	3.573954534828e-11	1	124	1321	plant-type cell wall organization	BP	3.94415221351018e-09
5518	GO:0046540	4.4099653934197e-11	1	20	74	U4/U6 x U5 tri-snRNP complex	CC	4.79518884102136e-09
227	GO:0000741	5.46521005823993e-11	1	29	139	karyogamy	BP	5.85648741603276e-09
6482	GO:0071011	1.37311369356686e-10	0.999999999984444	20	78	precatalytic spliceosome	CC	1.45040037860477e-08
2051	GO:0008380	1.76088616590048e-10	1	53	407	RNA splicing	BP	1.83380173389693e-08
1493	GO:0006333	2.0467475739258e-10	0.999999999964851	29	159	chromatin assembly or disassembly	BP	2.10189605022324e-08
5967	GO:0051028	4.0261089322054e-10	0.999999999925636	31	163	mRNA transport	BP	4.07795197872969e-08
5137	GO:0043457	4.16515615179937e-10	1	7	7	regulation of cellular respiration	BP	4.16177899816278e-08
4688	GO:0034475	6.65325959497526e-10	0.999999999960607	13	29	U4 snRNA 3'-end processing	BP	6.55922685936627e-08
160	GO:0000387	7.68521864711935e-10	0.999999999942709	14	42	spliceosomal snRNP assembly	BP	7.47690877326322e-08
81	GO:0000176	9.53905587364063e-10	0.999999999913094	16	47	nuclear exosome (RNase complex)	CC	9.1599713155453e-08
4733	GO:0034968	9.71723817760526e-10	1	54	425	histone lysine methylation	BP	9.21144347246324e-08
4255	GO:0031120	1.10278881265946e-09	0.999999999952244	11	22	snRNA pseudouridine synthesis	BP	1.03215449124102e-07
2293	GO:0009165	1.2488090824055e-09	1	46	337	nucleotide biosynthetic process	BP	1.15421179441328e-07
6547	GO:0071433	1.7063344661431e-09	0.999999999993757	6	7	cell wall repair	BP	1.55760951143976e-07
165	GO:0000398	1.93349841666411e-09	1	62	558	mRNA splicing, via spliceosome	BP	1.74344966985542e-07
4458	GO:0032508	1.96883941226021e-09	0.999999999596719	27	138	DNA duplex unwinding	BP	1.75392754388578e-07
206	GO:0000502	2.63271866504819e-09	1	38	259	proteasome complex	CC	2.3174192630198e-07
1211	GO:0005681	3.20573625743894e-09	1	41	309	spliceosomal complex	CC	2.78861339852983e-07
1235	GO:0005742	4.58544768534544e-09	0.999999999730105	11	29	mitochondrial outer membrane translocase complex	CC	3.9224344730338e-07
3747	GO:0017091	4.63456999454471e-09	0.99999999981547	10	18	AU-rich element binding	MF	3.9224344730338e-07
16	GO:0000035	4.66830178018629e-09	0.999999999740949	11	25	acyl binding	MF	3.9224344730338e-07
11	GO:0000027	4.86255376120479e-09	0.999999999132444	22	103	ribosomal large subunit assembly	BP	4.00036567294647e-07
1653	GO:0006606	4.8692576489746e-09	1	50	395	protein import into nucleus	BP	4.00036567294647e-07
1214	GO:0005685	5.88852915810081e-09	0.999999999299394	16	61	U1 snRNP	CC	4.78459171373598e-07
3229	GO:0015266	9.55591644676658e-09	0.999999998701387	17	69	NA	NA	7.68004850080349e-07
82	GO:0000177	1.08877059934629e-08	0.999999999070928	13	35	cytoplasmic exosome (RNase complex)	CC	8.65631162534027e-07
5243	GO:0044347	1.13933397643063e-08	0.999999999624753	9	15	cell wall polysaccharide catabolic process	BP	8.96195257630648e-07
417	GO:0003676	1.20055246986384e-08	1	256	3716	nucleic acid binding	MF	9.34408943386655e-07
1538	GO:0006414	1.32192398828713e-08	0.999999997128319	32	214	translational elongation	BP	1.01815687181198e-06
1231	GO:0005737	1.36065744299758e-08	1	896	15280	cytoplasm	CC	1.03718568386846e-06
6489	GO:0071028	1.77507387936834e-08	0.999999999117845	10	20	nuclear mRNA surveillance	BP	1.33927512898465e-06
1498	GO:0006342	2.52718935698614e-08	1	64	619	chromatin silencing	BP	1.88747859652076e-06
1215	GO:0005686	2.62244829425693e-08	0.999999996746131	15	59	U2 snRNP	CC	1.93903826877357e-06
2310	GO:0009245	2.66657616621004e-08	0.999999997779406	12	34	lipid A biosynthetic process	BP	1.95214496761951e-06
1212	GO:0005682	3.22273796005953e-08	0.999999996321293	14	53	U5 snRNP	CC	2.33616906634119e-06
1534	GO:0006407	3.65599819847354e-08	0.999999998753536	8	16	rRNA export from nucleus	BP	2.62450977471003e-06
6986	GO:0098869	3.93604828965903e-08	0.999999990901718	25	137	cellular oxidant detoxification	BP	2.79837894747489e-06
662	GO:0004170	4.25309883541188e-08	0.999999999729076	6	7	dUTP diphosphatase activity	MF	2.91179748046624e-06
1446	GO:0006226	4.25309883541188e-08	0.999999999729076	6	7	dUMP biosynthetic process	BP	2.91179748046624e-06
2356	GO:0009394	4.25309883541188e-08	0.999999999729076	6	7	2'-deoxyribonucleotide metabolic process	BP	2.91179748046624e-06
5437	GO:0046081	4.25309883541188e-08	0.999999999729076	6	7	dUTP catabolic process	BP	2.91179748046624e-06
4718	GO:0034715	4.60509375054549e-08	0.999999999050943	7	11	pICln-Sm protein complex	CC	3.12385900839755e-06
1220	GO:0005694	5.42909735062201e-08	1	56	559	chromosome	CC	3.64934052822719e-06
4318	GO:0031428	6.25024763391881e-08	0.999999997072154	9	18	box C/D snoRNP complex	CC	4.16345324371133e-06
1225	GO:0005721	6.77643280666899e-08	0.999999988271224	18	97	pericentric heterochromatin	CC	4.47365572968844e-06
1265	GO:0005784	8.24749412021464e-08	0.999999997810379	7	13	Sec61 translocon complex	CC	5.39663464821832e-06
39	GO:0000085	8.76803362941962e-08	0.999999979529327	24	132	mitotic G2 phase	BP	5.68691584701129e-06
3062	GO:0010499	8.92102642711184e-08	0.99999998563426	17	73	proteasomal ubiquitin-independent protein catabolic process	BP	5.73583212191869e-06
1256	GO:0005773	9.68970308477792e-08	1	213	2994	vacuole	CC	6.17635039731448e-06
6452	GO:0070828	1.02571337244808e-07	0.999999981691652	18	99	heterochromatin organization	BP	6.4821578426334e-06
1272	GO:0005794	1.07458223798741e-07	1	318	4739	Golgi apparatus	CC	6.73344158277873e-06
246	GO:0000792	1.2553225732865e-07	0.999999977253406	18	100	heterochromatin	CC	7.79987824107598e-06
17	GO:0000036	1.58084611541176e-07	0.999999983807558	12	39	acyl carrier activity	MF	9.74064681446211e-06
4087	GO:0030150	1.80459372513969e-07	0.999999968631852	17	89	protein import into mitochondrial matrix	BP	1.1027409920399e-05
1890	GO:0007186	1.88392205706902e-07	1	91	1041	G protein-coupled receptor signaling pathway	BP	1.14178030245642e-05
6960	GO:0097526	2.11739984863053e-07	0.999999986619807	9	25	spliceosomal tri-snRNP complex	CC	1.27284995778652e-05
6497	GO:0071051	2.89399655477631e-07	0.99999998264708	9	20	polyadenylation-dependent snoRNA 3'-end processing	BP	1.72566213919484e-05
1241	GO:0005750	2.99031049881323e-07	0.999999953625734	15	71	mitochondrial respiratory chain complex III	CC	1.768828466258e-05
427	GO:0003697	3.34193394211271e-07	0.999999903644361	28	186	single-stranded DNA binding	MF	1.96113171174455e-05
146	GO:0000339	3.65424489904074e-07	0.999999982994465	8	16	RNA cap binding	MF	2.12751864437065e-05
634	GO:0004129	4.37407638600744e-07	0.999999940981085	13	63	cytochrome-c oxidase activity	MF	2.52671256235461e-05
3143	GO:0015030	4.85519221666224e-07	0.999999922949689	15	63	Cajal body	CC	2.78289079457369e-05
1218	GO:0005689	5.05106496529739e-07	0.999999947797139	11	39	U12-type spliceosomal complex	CC	2.87289033487761e-05
751	GO:0004415	5.32645282714869e-07	0.99999999165547	6	8	hyalurononglucosaminidase activity	MF	3.0063963514456e-05
4253	GO:0031118	5.37976710519257e-07	0.999999980993444	7	13	rRNA pseudouridine synthesis	BP	3.0134846951359e-05
1234	GO:0005741	6.12311859512481e-07	0.999999826852547	26	180	mitochondrial outer membrane	CC	3.40408563100397e-05
5289	GO:0045039	6.742908503056e-07	0.999999949689727	9	27	protein import into mitochondrial inner membrane	BP	3.72067652773105e-05
6638	GO:0072546	8.2100297644686e-07	0.99999995438272	8	18	ER membrane protein complex	CC	4.4966637095171e-05
6370	GO:0070180	8.32483435505129e-07	0.999999951418458	8	20	large ribosomal subunit rRNA binding	MF	4.52601656038597e-05
4464	GO:0032543	1.02130728008077e-06	0.999999855173239	13	52	mitochondrial translation	BP	5.51207739337025e-05
1292	GO:0005839	1.06529348891617e-06	0.999999776084886	18	96	proteasome core complex	CC	5.70781163554069e-05
5928	GO:0050687	1.09559227500849e-06	0.999999975754508	6	9	negative regulation of defense response to virus	BP	5.82792034634014e-05
4989	GO:0042719	1.22407647619427e-06	0.999999941202375	7	18	mitochondrial intermembrane space protein transporter complex	CC	6.46487247498604e-05
67	GO:0000154	1.25073413612588e-06	0.999999904404443	9	23	rRNA modification	BP	6.55881432802463e-05
2428	GO:0009560	1.83522385511188e-06	0.999999242371892	47	433	embryo sac egg cell differentiation	BP	9.55608815823749e-05
4997	GO:0042744	1.94260782797683e-06	0.999999200705365	56	556	hydrogen peroxide catabolic process	BP	0.000100445050909515
4394	GO:0032040	2.2640830980201e-06	0.999999419117099	21	127	small-subunit processome	CC	0.000116254377963616
387	GO:0002183	2.29209797943109e-06	0.999999979034939	5	6	cytoplasmic translational initiation	BP	0.000116881189378714
1216	GO:0005687	2.33309953176372e-06	0.999999832913334	8	24	U4 snRNP	CC	0.000118157109163431
676	GO:0004298	2.51609477629537e-06	0.999999464939333	17	92	threonine-type endopeptidase activity	MF	0.000126557855618558
1526	GO:0006396	2.61796938430462e-06	0.999998866610472	64	678	RNA processing	BP	0.000130792335321273
4930	GO:0042309	2.76043486127665e-06	0.999998345446202	193	2823	homoiothermy	BP	0.000136071035761864
5943	GO:0050825	2.76043486127665e-06	0.999998345446202	193	2823	ice binding	MF	0.000136071035761864
5436	GO:0046080	2.94572292618926e-06	0.999999826796714	7	22	dUTP metabolic process	BP	0.000144242882889029
5113	GO:0043248	3.1817505787632e-06	0.999998820560662	34	290	proteasome assembly	BP	0.000154775419601152
204	GO:0000494	4.07745845695352e-06	0.999999934849555	5	7	box C/D snoRNA 3'-end processing	BP	0.00019450792148848
7281	GO:1990258	4.07745845695352e-06	0.999999934849555	5	7	histone glutamine methylation	BP	0.00019450792148848
7282	GO:1990259	4.07745845695352e-06	0.999999934849555	5	7	histone-glutamine methyltransferase activity	MF	0.00019450792148848
139	GO:0000311	4.12626401156492e-06	0.999999529279762	10	36	plastid large ribosomal subunit	CC	0.000195574333984045
189	GO:0000463	4.49238327733713e-06	0.999999488714814	10	34	maturation of LSU-rRNA from tricistronic rRNA transcript (SSU-rRNA, 5.8S rRNA, LSU-rRNA)	BP	0.000211571222628221
2019	GO:0008283	5.26878850971648e-06	0.999997486088094	63	704	cell proliferation	BP	0.000246565963549643
2743	GO:0010054	5.88145754797603e-06	0.999998658331821	17	96	trichoblast differentiation	BP	0.000273506271130407
4719	GO:0034719	6.66312763918117e-06	0.99999982208768	5	10	SMN-Sm protein complex	CC	0.00030791978602566
3064	GO:0010501	7.9740353905497e-06	0.999997448178374	25	182	RNA secondary structure unwinding	BP	0.000366211289923755
2470	GO:0009640	8.85343507741721e-06	0.999995208970331	76	884	photomorphogenesis	BP	0.000404088265200141
1190	GO:0005640	1.07593454649629e-05	0.99999974086336	5	8	nuclear outer membrane	CC	0.000488065032932119
147	GO:0000340	1.13340025145295e-05	0.999999493599622	6	12	RNA 7-methylguanosine cap binding	MF	0.000510997649953848
120	GO:0000276	1.1430458061701e-05	0.999998936400712	8	28	mitochondrial proton-transporting ATP synthase complex, coupling factor F(o)	CC	0.000512223072171013
182	GO:0000447	1.30064351484829e-05	0.999998757935878	8	29	endonucleolytic cleavage in ITS1 to separate SSU-rRNA from 5.8S rRNA and LSU-rRNA from tricistronic rRNA transcript (SSU-rRNA, 5.8S rRNA, LSU-rRNA)	BP	0.000579334828240256
2128	GO:0008649	1.39158116752173e-05	0.999998148487766	10	38	rRNA methyltransferase activity	MF	0.000616128811536269
5262	GO:0044613	1.47571620847862e-05	0.999999308259299	6	12	nuclear pore central transport channel	CC	0.000649490812231603
83	GO:0000178	1.5079542111751e-05	0.999998286690272	9	30	exosome (RNase complex)	CC	0.000659752274404065
5199	GO:0043928	1.86366954251372e-05	0.99999821185599	8	24	exonucleolytic nuclear-transcribed mRNA catabolic process involved in deadenylation-dependent decay	BP	0.00081058662337332
3429	GO:0016048	1.93441663999702e-05	0.999999403618833	5	9	detection of temperature stimulus	BP	0.000836437230183507
2640	GO:0009909	1.97963828868768e-05	0.999987895734636	107	1389	regulation of flower development	BP	0.000849339807271057
191	GO:0000467	2.01020376348979e-05	0.99999850242447	7	18	exonucleolytic trimming to generate mature 3'-end of 5.8S rRNA from tricistronic rRNA transcript (SSU-rRNA, 5.8S rRNA, LSU-rRNA)	BP	0.000849339807271057
6492	GO:0071035	2.01020376348979e-05	0.99999850242447	7	18	nuclear polyadenylation-dependent rRNA catabolic process	BP	0.000849339807271057
6493	GO:0071038	2.01020376348979e-05	0.99999850242447	7	18	nuclear polyadenylation-dependent tRNA catabolic process	BP	0.000849339807271057
1193	GO:0005654	2.05568748680414e-05	0.999990935436454	40	382	nucleoplasm	CC	0.000863622345308511
4151	GO:0030532	2.15718198893123e-05	0.999999688722232	4	6	small nuclear ribonucleoprotein complex	CC	0.000901141447805508
1295	GO:0005845	2.29053240197113e-05	0.999997710723784	8	25	mRNA cap binding complex	CC	0.000951471717987335
5339	GO:0045309	2.529640032984e-05	0.999996880921977	9	32	protein phosphorylated amino acid binding	MF	0.00104492505049629
5951	GO:0050897	2.93034235277973e-05	0.999988003597908	33	305	cobalt ion binding	MF	0.00120371951980296
4144	GO:0030490	2.94782177018906e-05	0.999997479331009	7	23	maturation of SSU-rRNA	BP	0.00120420962258441
2323	GO:0009269	3.35818928868991e-05	0.999987619741133	27	226	response to desiccation	BP	0.00136431052750402
1666	GO:0006627	3.54736410332393e-05	0.999996089358192	8	29	protein processing involved in protein targeting to mitochondrion	BP	0.00142703873795018
4143	GO:0030488	3.56249029710007e-05	0.999993247120789	12	59	tRNA methylation	BP	0.00142703873795018
5412	GO:0045900	3.57049183825782e-05	0.999999412243077	4	6	negative regulation of translational elongation	BP	0.00142703873795018
1237	GO:0005744	3.66002125069937e-05	0.999991773303887	14	82	TIM23 mitochondrial import inner membrane translocase complex	CC	0.00145495683482103
1492	GO:0006325	3.89166540972532e-05	0.99998813110155	20	142	chromatin organization	BP	0.00153790652624441
22	GO:0000049	3.91028437833309e-05	0.999990579304169	15	90	tRNA binding	MF	0.00153790652624441
84	GO:0000179	4.21104655746282e-05	0.99999846560203	5	9	rRNA (adenine-N6,N6-)-dimethyltransferase activity	MF	0.00164743271142223
1510	GO:0006359	4.26967122757684e-05	0.999990932259222	13	74	regulation of transcription by RNA polymerase III	BP	0.00166157626614227
6407	GO:0070469	4.59408421686779e-05	0.999990080216373	13	82	respiratory chain	CC	0.00177846380625761
854	GO:0004601	4.71054429976279e-05	0.999972209392947	82	1023	peroxidase activity	MF	0.00180955000922746
6336	GO:0061614	4.72333177956316e-05	1	3	3	pri-miRNA transcription by RNA polymerase II	BP	0.00180955000922746
2111	GO:0008565	5.10915300018358e-05	0.999978083738805	34	341	protein transporter activity	MF	0.00194727202491533
80	GO:0000175	5.36844356542198e-05	0.999990354543104	11	51	3'-5'-exoribonuclease activity	MF	0.00203560367808872
119	GO:0000275	5.66219956950861e-05	0.999996000310077	6	17	mitochondrial proton-transporting ATP synthase complex, catalytic core F(1)	CC	0.00213603589882381
196	GO:0000478	5.87961319493619e-05	0.999989298613064	11	52	endonucleolytic cleavage involved in rRNA processing	BP	0.00220679492199788
1946	GO:0008097	6.06167437361797e-05	0.999988851405133	11	55	5S rRNA binding	MF	0.00226050786250955
5598	GO:0046982	6.08386617040034e-05	0.99996237848801	94	1292	protein heterodimerization activity	MF	0.00226050786250955
5534	GO:0046658	6.44603077051366e-05	0.999966591454458	52	613	anchored component of plasma membrane	CC	0.0023830975758589
2102	GO:0008534	6.77126644254474e-05	0.99999527966595	6	15	oxidized purine nucleobase lesion DNA N-glycosylase activity	MF	0.00249088278985949
5049	GO:0042995	7.10696819196697e-05	0.999994764179941	6	17	cell projection	CC	0.00260143182234672
6409	GO:0070476	7.66176293369557e-05	0.999998457644075	4	6	rRNA (guanine-N7)-methylation	BP	0.0027906933562436
1087	GO:0005199	8.20366748231116e-05	0.999966147905958	30	272	structural constituent of cell wall	MF	0.00297342732177494
1686	GO:0006661	8.32052666318436e-05	0.999967336704838	27	272	phosphatidylinositol biosynthetic process	BP	0.0030010719096383
3811	GO:0018364	8.79813643875672e-05	1	3	3	peptidyl-glutamine methylation	BP	0.00315793304991103
1159	GO:0005507	9.16404877942381e-05	0.99994378192879	86	1156	copper ion binding	MF	0.00327338051570337
1835	GO:0007023	0.000103928509565491	0.999994465634117	5	12	post-chaperonin tubulin folding pathway	BP	0.00366375336621597
4894	GO:0042134	0.000104994861054303	0.999997701889492	4	6	rRNA primary transcript binding	MF	0.00366375336621597
884	GO:0004641	0.000105015469200396	0.999997701318292	4	6	phosphoribosylformylglycinamidine cyclo-ligase activity	MF	0.00366375336621597
4717	GO:0034709	0.000105318144297848	1	3	3	methylosome	CC	0.00366375336621597
3318	GO:0015752	0.000106533266667086	0.99999171306882	6	16	D-ribose transmembrane transport	BP	0.00366375336621597
3319	GO:0015753	0.000106533266667086	0.99999171306882	6	16	D-xylose transmembrane transport	BP	0.00366375336621597
3337	GO:0015795	0.000106533266667086	0.99999171306882	6	16	sorbitol transport	BP	0.00366375336621597
3338	GO:0015797	0.000106533266667086	0.99999171306882	6	16	mannitol transport	BP	0.00366375336621597
1390	GO:0006096	0.000108036437079873	0.999934642154323	80	1038	glycolytic process	BP	0.00369824729522492
1512	GO:0006363	0.000118792971564748	1	3	3	termination of RNA polymerase I transcription	BP	0.00404771996198041
6346	GO:0065002	0.000126413590171205	0.999985620621294	7	29	intracellular protein transmembrane transport	BP	0.00428762424644904
6601	GO:0071731	0.000127264844470225	0.999993220779362	5	11	response to nitric oxide	BP	0.00429678657540113
6477	GO:0071004	0.000129376553184002	0.999976448331594	10	50	U2-type prespliceosome	CC	0.00434822833746594
3760	GO:0017126	0.000139131347396205	1	3	3	nucleologenesis	BP	0.00443636551554567
5414	GO:0045903	0.000141436833116744	0.999991427658776	5	14	positive regulation of translational fidelity	BP	0.00443636551554567
5150	GO:0043527	0.000141961089417136	0.999995933637811	4	7	tRNA methyltransferase complex	CC	0.00443636551554567
3274	GO:0015627	0.000144402659345125	1	3	3	type II protein secretion system complex	CC	0.00443636551554567
3275	GO:0015628	0.000144402659345125	1	3	3	protein secretion by the type II secretion system	BP	0.00443636551554567
3189	GO:0015157	0.000145104104298847	1	3	3	oligosaccharide transmembrane transporter activity	MF	0.00443636551554567
4031	GO:0022843	0.000145135680044306	1	3	3	voltage-gated cation channel activity	MF	0.00443636551554567
1580	GO:0006480	0.000145184567829585	1	3	3	N-terminal protein amino acid methylation	BP	0.00443636551554567
24	GO:0000053	0.000145198871350021	1	3	3	argininosuccinate metabolic process	BP	0.00443636551554567
591	GO:0004055	0.000145198871350021	1	3	3	argininosuccinate synthase activity	MF	0.00443636551554567
1064	GO:0005078	0.000145198871350021	1	3	3	MAP-kinase scaffold activity	MF	0.00443636551554567
2683	GO:0009967	0.000145198871350021	1	3	3	positive regulation of signal transduction	BP	0.00443636551554567
3005	GO:0010412	0.000145198871350021	1	3	3	mannan metabolic process	BP	0.00443636551554567
3120	GO:0010930	0.000145198871350021	1	3	3	negative regulation of auxin mediated signaling pathway	BP	0.00443636551554567
5502	GO:0046498	0.000145198871350021	1	3	3	S-adenosylhomocysteine metabolic process	BP	0.00443636551554567
5526	GO:0046604	0.000145198871350021	1	3	3	positive regulation of mitotic centrosome separation	BP	0.00443636551554567
6486	GO:0071020	0.000145198871350021	1	3	3	post-spliceosomal complex	CC	0.00443636551554567
6546	GO:0071426	0.000145198871350021	1	3	3	ribonucleoprotein complex export from nucleus	BP	0.00443636551554567
735	GO:0004379	0.000145198871350021	1	3	3	glycylpeptide N-tetradecanoyltransferase activity	MF	0.00443636551554567
2748	GO:0010064	0.000145198871350021	1	3	3	embryonic shoot morphogenesis	BP	0.00443636551554567
3779	GO:0018008	0.000145198871350021	1	3	3	N-terminal peptidyl-glycine N-myristoylation	BP	0.00443636551554567
3844	GO:0019107	0.000145198871350021	1	3	3	myristoyltransferase activity	MF	0.00443636551554567
283	GO:0000932	0.000148219894034423	0.999948068051915	21	171	P-body	CC	0.00451003249584578
5776	GO:0048500	0.000150517394057696	0.999982879552969	7	25	signal recognition particle	CC	0.00456117053960084
205	GO:0000495	0.000154655891139979	0.999995467717756	4	7	box H/ACA snoRNA 3'-end processing	BP	0.00466745166975104
4259	GO:0031125	0.0001570709279391	0.999986578798493	6	17	rRNA 3'-end processing	BP	0.00472106683407198
6906	GO:0090503	0.000157906847140452	0.999964359318402	12	67	RNA phosphodiester bond hydrolysis, exonucleolytic	BP	0.00472697663059312
6662	GO:0080001	0.000164476200957114	0.999972909018211	9	40	mucilage extrusion from seed coat	BP	0.00490377834627784
1389	GO:0006094	0.000173053161107554	0.999903541488273	57	673	gluconeogenesis	BP	0.005138775394495
1238	GO:0005746	0.000181387744848626	0.999982504275765	6	25	mitochondrial respiratory chain	CC	0.00536472394164297
1242	GO:0005751	0.000189969784689532	0.999982373639538	6	20	mitochondrial respiratory chain complex IV	CC	0.00559616170515696
4010	GO:0019932	0.000208711567296393	0.999959458486839	10	52	second-messenger-mediated signaling	BP	0.00612386241503782
3072	GO:0010542	0.000222595367780727	0.99997931852067	6	18	nitrate efflux transmembrane transporter activity	MF	0.00650541561016084
187	GO:0000461	0.000226782892505555	0.99998361923315	5	18	endonucleolytic cleavage to generate mature 3'-end of SSU-rRNA from (SSU-rRNA, 5.8S rRNA, LSU-rRNA)	BP	0.0066017035715987
2589	GO:0009831	0.000247790253575978	0.999924773880899	16	115	plant-type cell wall modification involved in multidimensional cell growth	BP	0.00718494562721875
4300	GO:0031369	0.000255022996681745	0.999954802765438	9	44	translation initiation factor binding	MF	0.00736578139634697
4004	GO:0019904	0.00025748736844473	0.999954581830589	9	42	protein domain specific binding	MF	0.00740802179875616
1267	GO:0005786	0.000260981240164853	0.999953598821018	9	44	signal recognition particle, endoplasmic reticulum targeting	CC	0.00747943910767023
3493	GO:0016272	0.000273829274616507	0.999957109182343	8	39	prefoldin complex	CC	0.00781735002515232
5238	GO:0044267	0.000291433857954175	0.999919053710865	14	92	cellular protein metabolic process	BP	0.00828793056043526
3321	GO:0015757	0.000314876538536158	0.999968265417074	6	19	galactose transmembrane transport	BP	0.00892029550167184
1289	GO:0005834	0.000319115057706487	0.999874960111383	23	201	heterotrimeric G-protein complex	CC	0.00900586540718232
5950	GO:0050896	0.000333045116670608	0.999861845951188	25	294	response to stimulus	BP	0.00936325320403984
163	GO:0000394	0.000337489903579335	0.999825258507342	42	478	RNA splicing, via endonucleolytic cleavage and ligation	BP	0.00945227404191517
2034	GO:0008312	0.000340893733531271	0.99995452875759	7	28	7S RNA binding	MF	0.00951157836124611
5944	GO:0050826	0.000354542861378398	0.999731812202635	210	3358	response to freezing	BP	0.00985522525199954
4752	GO:0035067	0.000361216362035786	0.999941883152866	8	35	negative regulation of histone acetylation	BP	0.0100031227748787
1834	GO:0007021	0.000379195630468549	0.999947888186788	7	30	tubulin complex assembly	BP	0.010461837655539
1244	GO:0005754	0.000393075655164935	0.999956791233846	6	23	mitochondrial proton-transporting ATP synthase, catalytic core	CC	0.0108044661497752
7337	GO:2000042	0.000396915586746086	0.99999518406911	3	4	negative regulation of double-strand break repair via homologous recombination	BP	0.010869606845928
240	GO:0000785	0.000399023476693343	0.999836953675284	24	229	chromatin	CC	0.0108870095449099
5726	GO:0048255	0.000427968724611955	0.999953641881682	6	20	mRNA stabilization	BP	0.0116338262859588
664	GO:0004175	0.000454703785666997	0.999816934466251	23	207	endopeptidase activity	MF	0.012315310590556
6669	GO:0080008	0.000461112910263511	0.999771285613281	36	381	Cul4-RING E3 ubiquitin ligase complex	CC	0.0124433170017825
3150	GO:0015057	0.000480210095943764	0.999945642452726	6	22	thrombin-activated receptor activity	MF	0.0129115398160298
4368	GO:0031901	0.000484949968822094	0.999884038472293	11	65	early endosome membrane	CC	0.0129917393821397
4286	GO:0031305	0.000490649608976239	0.99991499114633	8	43	integral component of mitochondrial inner membrane	CC	0.0130637235357083
3339	GO:0015798	0.000491170563014188	0.999930283378826	7	28	myo-inositol transport	BP	0.0130637235357083
108	GO:0000247	0.000521906372723174	0.999974515282519	4	9	C-8 sterol isomerase activity	MF	0.0138314541932443
1191	GO:0005643	0.000534346691309262	0.999777420513588	24	219	nuclear pore	CC	0.0141105694126453
271	GO:0000904	0.000574324935462766	0.999933382671887	6	21	cell morphogenesis involved in differentiation	BP	0.0150790980738665
1532	GO:0006405	0.000575102198651655	0.999933275000175	6	21	RNA export from nucleus	BP	0.0150790980738665
3969	GO:0019773	0.000613776638113996	0.999875703458282	9	48	proteasome core complex, alpha-subunit complex	CC	0.0159929462629491
5330	GO:0045273	0.000614281409071889	0.999947273449708	5	15	respiratory chain complex II	CC	0.0159929462629491
4756	GO:0035145	0.000623286855760174	0.999946324704483	5	15	exon-exon junction complex	CC	0.016170466706985
1596	GO:0006511	0.000683588866199874	0.999495158761955	161	2507	ubiquitin-dependent protein catabolic process	BP	0.017669050397335
4991	GO:0042721	0.000685828707605511	0.999982492605048	3	6	TIM22 mitochondrial import inner membrane insertion complex	CC	0.017669050397335
2530	GO:0009735	0.000690407944124504	0.999529728465505	102	1456	response to cytokinin	BP	0.0177252650654743
341	GO:0001522	0.000703746418368671	0.999809053901596	12	80	pseudouridine synthesis	BP	0.018005193831896
2587	GO:0009828	0.000714835944363615	0.999759146147282	16	126	plant-type cell wall loosening	BP	0.0182258516297399
1276	GO:0005798	0.000732069234799079	0.999847312605148	9	50	Golgi-associated vesicle	CC	0.0186010993886749
1384	GO:0006084	0.000755682048344217	0.999676787748967	24	226	acetyl-CoA metabolic process	BP	0.0190070560611017
4687	GO:0034473	0.000764206249877131	0.999958598908785	4	9	U1 snRNA 3'-end processing	BP	0.0190070560611017
4689	GO:0034476	0.000764206249877131	0.999958598908785	4	9	U5 snRNA 3'-end processing	BP	0.0190070560611017
6494	GO:0071042	0.000764206249877131	0.999958598908785	4	9	nuclear polyadenylation-dependent mRNA catabolic process	BP	0.0190070560611017
220	GO:0000727	0.000765341061601341	0.999930960322623	5	15	double-strand break repair via break-induced replication	BP	0.0190070560611017
2327	GO:0009279	0.000766588407148184	0.999958434469457	4	9	cell outer membrane	CC	0.0190070560611017
4390	GO:0031998	0.00077118160918725	0.999930313439155	5	15	regulation of fatty acid beta-oxidation	BP	0.0190070560611017
4974	GO:0042579	0.00077118160918725	0.999930313439155	5	15	microbody	CC	0.0190070560611017
6743	GO:0080093	0.00077118160918725	0.999930313439155	5	15	regulation of photorespiration	BP	0.0190070560611017
4605	GO:0033843	0.000776102443196116	0.999957776300306	4	9	xyloglucan 6-xylosyltransferase activity	MF	0.0190647889202395
2862	GO:0010226	0.000829700005060457	0.999666518762829	21	187	response to lithium ion	BP	0.0203139133689305
51	GO:0000121	0.000865483845166564	0.999979783854616	3	5	glycerol-1-phosphatase activity	MF	0.0209815985283986
1404	GO:0006114	0.000865483845166564	0.999979783854616	3	5	glycerol biosynthetic process	BP	0.0209815985283986
5080	GO:0043136	0.000865483845166564	0.999979783854616	3	5	glycerol-3-phosphatase activity	MF	0.0209815985283986
7295	GO:1990481	0.000939008992415708	0.999943321001638	4	10	mRNA pseudouridine synthesis	BP	0.022689648659875
1187	GO:0005635	0.000996104015374613	0.999532732651761	28	288	nuclear envelope	CC	0.0239908569696413
618	GO:0004104	0.00101092136560032	0.999597619415976	20	177	cholinesterase activity	MF	0.0242686771988595
1826	GO:0007005	0.0011192506046977	0.999677709348549	12	86	mitochondrion organization	BP	0.0267823267674265
1243	GO:0005753	0.00113433520744305	0.999742798051933	9	63	mitochondrial proton-transporting ATP synthase complex	CC	0.027055724270432
339	GO:0001503	0.00117134526699466	0.999801664192187	7	33	ossification	BP	0.0278486395632106
1240	GO:0005749	0.00119627388339118	0.999876356559707	5	17	mitochondrial respiratory chain complex II, succinate dehydrogenase complex (ubiquinone)	CC	0.028350157351905
3584	GO:0016607	0.00125576628373065	0.999367875537305	32	348	nuclear speck	CC	0.0296649709326019
4264	GO:0031167	0.00126447484438347	0.999745969834236	8	43	rRNA methylation	BP	0.0297755636922656
4183	GO:0030686	0.00130528266257107	0.999815884724349	6	25	90S preribosome	CC	0.0306389206573031
4013	GO:0019953	0.00130985725448305	0.999323347695247	34	379	sexual reproduction	BP	0.0306490017077458
1896	GO:0007219	0.00132865254231833	0.999811926740036	6	25	Notch signaling pathway	BP	0.0309907157662516
6672	GO:0080014	0.00133994866056012	0.999963463253165	3	5	thalianol hydroxylase activity	MF	0.0311559131955395
1432	GO:0006189	0.0013718587126375	0.999721523673401	8	42	'de novo' IMP biosynthetic process	BP	0.0317401901803976
7177	GO:1902600	0.00137366254499963	0.999320982027284	30	339	proton transmembrane transport	BP	0.0317401901803976
2671	GO:0009955	0.00139330605610983	0.999646295015589	10	63	adaxial/abaxial pattern specification	BP	0.0320937849809224
6330	GO:0061575	0.00145701230344446	0.999951509609458	3	6	cyclin-dependent protein serine/threonine kinase activator activity	MF	0.0334569843840633
5702	GO:0048037	0.00148251876953617	0.999506056452182	14	112	cofactor binding	MF	0.0339372872506205
3322	GO:0015758	0.00156628870385289	0.999770900074808	6	25	NA	NA	0.0357442551737291
156	GO:0000380	0.00161586802294807	0.999708146338609	7	35	alternative mRNA splicing, via spliceosome	BP	0.0367622404974708
3027	GO:0010447	0.0016870307342527	0.999745022981289	6	28	response to acidic pH	BP	0.0382635130339401
4770	GO:0035252	0.00175066814802997	0.99979979887343	5	18	UDP-xylosyltransferase activity	MF	0.0395854443013259
1028	GO:0004879	0.00179150510007247	0.999017868331883	38	465	nuclear receptor activity	MF	0.0403853314327313
1793	GO:0006913	0.00180815497202196	0.999156575866993	25	260	nucleocytoplasmic transport	BP	0.0406367716204571
1787	GO:0006900	0.00181784247159254	0.999863115969348	4	11	vesicle budding from membrane	BP	0.0407306885907735
2072	GO:0008447	0.00186709201719389	0.999858355914205	4	11	L-ascorbate oxidase activity	MF	0.0417077896529657
2157	GO:0008746	0.00192786937430397	0.999774548096313	5	18	NAD(P)+ transhydrogenase activity	MF	0.0429357414265168
1051	GO:0004974	0.00195372585753491	0.999575225461491	8	47	leukotriene receptor activity	MF	0.0433809278997391
2023	GO:0008289	0.00201714213564877	0.998958391983771	31	456	lipid binding	MF	0.044654936979003
5539	GO:0046688	0.0021269866740953	0.9993343794706	12	95	response to copper ion	BP	0.0469460879649572
3413	GO:0016018	0.00218098180189644	0.999916196087257	3	6	cyclosporin A binding	MF	0.0479945816762567
