## Supplementary File 2 for "Validation and characterisation of a wheat GENIE3 network using an independent RNA-Seq dataset": EILgenie3_GOseq_enrichment.txt

category	over_represented_pvalue	under_represented_pvalue	numDEInCat	numInCat	term	ontology	over_rep_padj
2838	GO:0010200	3.44634842677646e-49	1	126	2255	response to chitin	BP	2.54823002675851e-45
403	GO:0002679	9.19260523781209e-25	1	43	489	respiratory burst involved in defense response	BP	3.39850615641913e-21
2618	GO:0009873	4.17756596435798e-17	1	46	896	ethylene-activated signaling pathway	BP	1.02963075801543e-13
2975	GO:0010363	3.05466915726177e-16	1	58	1413	regulation of plant-type hypersensitive response	BP	5.64655593719838e-13
7357	GO:2000280	4.38294482343497e-16	1	21	213	regulation of root development	BP	6.48149880489563e-13
1657	GO:0006612	2.1227694483216e-15	1	58	1469	protein targeting to membrane	BP	2.61595955014832e-12
2507	GO:0009693	2.77187529817585e-15	1	32	498	ethylene biosynthetic process	BP	2.92789227924461e-12
2610	GO:0009863	1.20181901573382e-13	1	40	820	salicylic acid mediated signaling pathway	BP	1.11078122529198e-10
2533	GO:0009738	4.64099474868667e-13	1	60	1771	abscisic acid-activated signaling pathway	BP	3.81283501908769e-10
2450	GO:0009611	1.22116568557385e-12	1	95	3690	response to wounding	BP	9.02929907913302e-10
5067	GO:0043069	3.25519125923736e-12	1	36	749	negative regulation of programmed cell death	BP	2.18808037916373e-09
428	GO:0003700	4.02497704677833e-12	1	118	5312	DNA-binding transcription factor activity	MF	2.35474663445034e-09
5003	GO:0042762	4.14007387717803e-12	1	6	6	regulation of sulfur metabolic process	BP	2.35474663445034e-09
2614	GO:0009867	6.4766671906079e-12	1	52	1472	jasmonic acid mediated signaling pathway	BP	3.42060551481106e-09
5947	GO:0050832	1.29853769733667e-11	1	105	4393	defense response to fungus	BP	6.40092515607157e-09
4812	GO:0035556	4.94853915985028e-11	1	62	2025	intracellular signal transduction	BP	2.28684365924581e-08
2481	GO:0009651	8.5052286601623e-11	1	107	4724	response to salt stress	BP	3.69927415960236e-08
6808	GO:0080167	1.00185840862512e-10	1	63	2203	response to karrikin	BP	4.11541170743008e-08
2524	GO:0009723	2.31138189593662e-10	1	49	1505	response to ethylene	BP	8.89112025346912e-08
2532	GO:0009737	2.40495543777904e-10	1	99	4267	response to abscisic acid	BP	8.89112025346912e-08
6294	GO:0060416	3.36991067758362e-10	0.999999999972754	14	145	response to growth hormone	BP	1.18652950238349e-07
2517	GO:0009704	3.96622366786267e-10	0.999999999960501	16	195	de-etiolation	BP	1.33301171818984e-07
2369	GO:0009414	1.37150725958429e-09	1	91	3988	response to water deprivation	BP	4.40909768581141e-07
6792	GO:0080148	2.38363516050676e-09	0.999999999757367	14	163	negative regulation of response to water deprivation	BP	7.34358265699458e-07
2609	GO:0009862	2.9346958205082e-09	1	39	1105	systemic acquired resistance, salicylic acid mediated signaling pathway	BP	8.67965635873504e-07
4996	GO:0042742	3.12684537876e-09	1	97	4294	defense response to bacterium	BP	8.89226720405823e-07
723	GO:0004364	3.43677893096375e-09	1	18	309	glutathione transferase activity	MF	9.4116827464985e-07
74	GO:0000165	3.68678538357212e-09	1	38	1062	MAPK cascade	BP	9.73574683076152e-07
6123	GO:0051865	3.8248128902059e-09	0.999999999734799	11	84	protein autoubiquitination	BP	9.75195396902843e-07
4221	GO:0030968	3.97582078051959e-09	0.999999999201033	29	688	endoplasmic reticulum unfolded protein response	BP	9.79907295038727e-07
2511	GO:0009697	1.35475217268329e-08	0.999999996862392	34	911	salicylic acid biosynthetic process	BP	3.14440364978828e-06
5580	GO:0046916	1.36084550707634e-08	0.999999998546282	13	187	cellular transition metal ion homeostasis	BP	3.14440364978828e-06
1710	GO:0006749	1.40338855966899e-08	0.999999998102908	17	291	glutathione metabolic process	BP	3.14444091217955e-06
5386	GO:0045735	1.44676976767525e-08	0.999999997807892	19	358	nutrient reservoir activity	MF	3.14629872417376e-06
4579	GO:0033609	2.25482500101218e-08	0.999999998394495	10	101	oxalate metabolic process	BP	4.5391325477666e-06
5521	GO:0046564	2.25482500101218e-08	0.999999998394495	10	101	oxalate decarboxylase activity	MF	4.5391325477666e-06
1508	GO:0006355	2.27140795600979e-08	1	166	9543	regulation of transcription, DNA-templated	BP	4.5391325477666e-06
2931	GO:0010310	2.55391452232584e-08	0.999999992817212	33	901	regulation of hydrogen peroxide metabolic process	BP	4.96937999423086e-06
5863	GO:0050162	3.37760621973532e-08	0.999999997475107	10	104	oxalate oxidase activity	MF	6.40359497146743e-06
1808	GO:0006970	3.66115352404871e-08	1	48	1690	response to osmotic stress	BP	6.76764228920404e-06
2363	GO:0009407	4.41293266874229e-08	0.999999987804259	31	881	toxin catabolic process	BP	7.95834735431231e-06
5159	GO:0043565	6.08567208000237e-08	1	60	2454	sequence-specific DNA binding	MF	1.07136807998899e-05
5228	GO:0044212	6.33805390281765e-08	0.999999981028834	32	912	transcription regulatory region DNA binding	MF	1.08985047807985e-05
2365	GO:0009409	6.54177392809573e-08	1	94	4560	response to cold	BP	1.09931537328045e-05
1163	GO:0005516	8.97332420824871e-08	1	48	1750	calmodulin binding	MF	1.47441687101758e-05
5789	GO:0048527	9.24932650281561e-08	0.999999976497933	25	612	lateral root development	BP	1.48672869916997e-05
1503	GO:0006350	9.88688530852945e-08	0.999999972741521	43	1528	NA	NA	1.55539638236738e-05
2466	GO:0009636	2.18099998787223e-07	0.999999939667739	26	677	response to toxic substance	BP	3.35964873131819e-05
5297	GO:0045088	2.49102718363561e-07	0.999999962769691	14	221	regulation of innate immune response	BP	3.75890918281667e-05
4230	GO:0031012	2.58177650532071e-07	0.999999961168684	14	249	extracellular matrix	CC	3.81793109606827e-05
6523	GO:0071289	4.10048032662315e-07	0.999999979207857	7	65	cellular response to nickel ion	BP	5.94489245785325e-05
4292	GO:0031348	4.30269698794271e-07	0.999999863407126	58	2327	negative regulation of defense response	BP	6.0670332680961e-05
64	GO:0000151	4.34883369230584e-07	0.999999899365965	20	428	ubiquitin ligase complex	CC	6.0670332680961e-05
3060	GO:0010497	5.06710043944409e-07	0.999999948467692	10	129	plasmodesmata-mediated intercellular transport	BP	6.93817419430548e-05
5578	GO:0046914	6.38026626385741e-07	0.999999904987488	13	240	transition metal ion binding	MF	8.57739795544757e-05
2445	GO:0009595	8.29788351859421e-07	0.999999790779981	21	474	detection of biotic stimulus	BP	0.000109561697743724
6087	GO:0051716	8.7373246745006e-07	1	3	3	cellular response to stimulus	BP	0.000113339962532031
5196	GO:0043900	1.44583733376661e-06	0.99999965298973	19	411	regulation of multi-organism process	BP	0.000184319331825351
5566	GO:0046872	1.54721744985536e-06	0.999999203691391	156	9321	metal ion binding	MF	0.000193900437698823
4040	GO:0030001	1.70984764700717e-06	0.999999603038883	18	452	metal ion transport	BP	0.000210710225032851
1504	GO:0006351	2.81105414056924e-06	0.999998466857639	115	6449	transcription, DNA-templated	BP	0.000340736628120802
1812	GO:0006979	3.11012480702664e-06	0.999998641857183	64	2970	response to oxidative stress	BP	0.000370907464889597
4000	GO:0019899	3.26617514927193e-06	0.999999840276879	6	35	enzyme binding	MF	0.00038333490561455
397	GO:0002237	3.58136865339397e-06	0.999999124729883	18	398	response to molecule of bacterial origin	BP	0.000413759997237422
4038	GO:0023014	4.1692732976963e-06	0.999999389804614	11	149	signal transduction by protein phosphorylation	BP	0.000474270873279484
1102	GO:0005247	4.36607727777152e-06	0.999999599350419	8	77	voltage-gated chloride channel activity	MF	0.000489132960482464
4961	GO:0042538	4.51212548616101e-06	0.999998289141598	33	1169	hyperosmotic salinity response	BP	0.000497950087233948
2833	GO:0010193	6.41476139441582e-06	0.999997797905982	27	835	response to ozone	BP	0.000697510966916332
3354	GO:0015824	8.24079868518992e-06	0.999997954588502	17	402	proline transport	BP	0.000879359647294936
2801	GO:0010150	8.32501694761232e-06	0.99999685457621	31	1045	leaf senescence	BP	0.000879359647294936
4939	GO:0042350	8.64967198349105e-06	0.999999479784482	6	50	GDP-L-fucose biosynthetic process	BP	0.000900784149942716
6348	GO:0070001	8.78518528674248e-06	0.9999998391765	4	11	aspartic-type peptidase activity	MF	0.000902189722363526
1801	GO:0006950	1.0177854641441e-05	0.999996109801099	31	1184	response to stress	BP	0.00103089119477828
5915	GO:0050577	1.08906348481509e-05	0.999999314649512	6	53	GDP-L-fucose synthase activity	MF	0.00108818046036794
2492	GO:0009671	1.20830178106815e-05	0.999999504751387	5	25	nitrate:proton symporter activity	MF	0.00118861374156531
6086	GO:0051707	1.22172902838739e-05	0.999995848880776	25	790	response to other organism	BP	0.00118861374156531
2301	GO:0009226	1.53931974080529e-05	0.999998968298236	6	54	nucleotide-sugar biosynthetic process	BP	0.00147814677448238
4940	GO:0042351	1.79977766821327e-05	0.999998754947204	6	57	'de novo' GDP-L-fucose biosynthetic process	BP	0.00168627463202844
5073	GO:0043090	1.80167292304905e-05	0.999995730344714	15	324	amino acid import	BP	0.00168627463202844
4084	GO:0030145	1.84598551649934e-05	0.999994883118079	18	476	manganese ion binding	MF	0.00170615211362452
6313	GO:0061025	2.53647214071439e-05	0.999990566215654	27	934	membrane fusion	BP	0.00231539197635089
2782	GO:0010105	2.62204259853993e-05	0.999996870069035	8	98	negative regulation of ethylene-activated signaling pathway	BP	0.002364314996781
2476	GO:0009646	2.84067159927309e-05	0.999992986929218	15	344	response to absence of light	BP	0.00253059347048497
4877	GO:0040008	3.40569115227272e-05	0.99998766782965	25	854	regulation of growth	BP	0.00299781909284577
2898	GO:0010271	3.55456230953793e-05	0.999998974083732	4	15	regulation of chlorophyll catabolic process	BP	0.00306976006030844
1231	GO:0005737	3.57045395167062e-05	0.999974639889056	227	15280	cytoplasm	CC	0.00306976006030844
1745	GO:0006821	3.80206512006788e-05	0.999995206976753	8	102	chloride transport	BP	0.00323131833307838
1104	GO:0005253	3.85421514376713e-05	0.999997924483164	5	31	anion channel activity	MF	0.00323841667875161
3078	GO:0010583	4.5000254810501e-05	0.999987184361531	17	467	response to cyclopentenone	BP	0.00373856049515556
2455	GO:0009620	4.67419106065436e-05	0.999976190623559	51	2305	response to fungus	BP	0.0038401076336087
2451	GO:0009612	4.97119444130196e-05	0.9999903581897	11	218	response to mechanical stimulus	BP	0.00403185961752024
4771	GO:0035264	5.01664978106386e-05	0.999998312282783	4	21	multicellular organism growth	BP	0.00403185961752024
2544	GO:0009751	5.39589902323972e-05	0.999972081570242	52	2372	response to salicylic acid	BP	0.0042900298255736
3342	GO:0015802	6.1169166365822e-05	0.999989072033014	10	170	basic amino acid transport	BP	0.00481154059690306
4716	GO:0034707	6.25091969661101e-05	0.999996231946238	5	34	chloride channel complex	CC	0.0048651894986044
5707	GO:0048046	8.5904557123973e-05	0.999956531693849	46	2171	apoplast	CC	0.00661644057681934
5417	GO:0045926	8.7754554987097e-05	0.999989480934063	7	118	negative regulation of growth	BP	0.0066892492739649
2509	GO:0009695	8.88190200150406e-05	0.999969131120847	21	700	jasmonic acid biosynthetic process	BP	0.00670130442848174
2723	GO:0010029	9.29221013549009e-05	0.999982493184554	10	185	regulation of seed germination	BP	0.00694006078200139
2473	GO:0009643	0.00010428437534464	0.999987150011415	7	117	photosynthetic acclimation	BP	0.00771078671298269
3067	GO:0010508	0.000107841085542142	0.999989625565214	6	62	positive regulation of autophagy	BP	0.00789482164850093
2558	GO:0009786	0.000119758409838607	0.99999498363815	4	20	regulation of asymmetric cell division	BP	0.00868131061124176
2292	GO:0009164	0.000121099545862366	0.99999790468169	3	9	nucleoside catabolic process	BP	0.00869330137967311
303	GO:0000987	0.000135457501844113	0.999990197624786	5	41	proximal promoter sequence-specific DNA binding	MF	0.00960102511982962
2364	GO:0009408	0.000136576097431566	0.999938095576218	33	1433	response to heat	BP	0.00960102511982962
3768	GO:0017153	0.000137639797498234	0.999970007357586	11	227	sodium:dicarboxylate symporter activity	MF	0.00960102511982962
5118	GO:0043295	0.000138953414077895	0.999985852244166	6	75	glutathione binding	MF	0.00960207050179401
88	GO:0000186	0.000147205928576317	0.999985002007658	6	62	activation of MAPKK activity	BP	0.010078154036049
68	GO:0000155	0.000153989431974166	0.999947668669439	19	569	phosphorelay sensor kinase activity	MF	0.0104458519267613
2454	GO:0009617	0.000158766469355294	0.999915026298544	50	2374	response to bacterium	BP	0.0106719934037549
6521	GO:0071281	0.000176061938118105	0.999960491676089	11	237	cellular response to iron ion	BP	0.0112988059291375
1057	GO:0005034	0.000177260141706783	0.99999650650944	3	9	osmosensor activity	MF	0.0112988059291375
2625	GO:0009884	0.000177260141706783	0.99999650650944	3	9	cytokinin receptor activity	MF	0.0112988059291375
2626	GO:0009885	0.000177260141706783	0.99999650650944	3	9	transmembrane histidine kinase cytokinin receptor activity	MF	0.0112988059291375
4014	GO:0019955	0.000177260141706783	0.99999650650944	3	9	cytokine binding	MF	0.0112988059291375
4729	GO:0034757	0.000177260141706783	0.99999650650944	3	9	negative regulation of iron ion transport	BP	0.0112988059291375
6507	GO:0071219	0.000185832573105483	0.999985601595031	5	41	cellular response to molecule of bacterial origin	BP	0.0117439832952302
1753	GO:0006835	0.000191133558610924	0.999956703024923	11	236	dicarboxylic acid transport	BP	0.011976623155671
1628	GO:0006559	0.000212365969238703	0.999970850508144	7	94	L-phenylalanine catabolic process	BP	0.0131952435004283
2542	GO:0009749	0.000240389771229295	0.999897364527965	27	1016	response to glucose	BP	0.0148120164039117
6030	GO:0051403	0.000250754191478831	0.999971626178547	6	69	stress-activated MAPK cascade	BP	0.0153229462131775
2439	GO:0009581	0.000269687355223867	0.999961429949924	7	98	detection of external stimulus	BP	0.0163448221682399
1026	GO:0004871	0.000302667240168595	0.999871165729098	26	1004	NA	NA	0.018194484339891
142	GO:0000325	0.000310793316985046	0.999913929779447	13	366	plant-type vacuole	CC	0.0185323047240922
1350	GO:0005992	0.000335080552411501	0.999959853739962	6	73	trehalose biosynthetic process	BP	0.0198206848362451
2460	GO:0009627	0.000344933729590979	0.999831387840306	35	1549	systemic acquired resistance	BP	0.020241587274569
4963	GO:0042542	0.000359987185153668	0.999832136575989	31	1334	response to hydrogen peroxide	BP	0.0209586239923324
3296	GO:0015696	0.000371159896545711	0.999933983192662	8	140	ammonium transport	BP	0.0214402833988983
3386	GO:0015927	0.000374503398412261	0.999977960667441	4	27	trehalase activity	MF	0.0214657219213974
2654	GO:0009927	0.000377793085939451	0.999953348783517	6	87	histidine phosphotransfer kinase activity	MF	0.0214877082879715
594	GO:0004058	0.000412956703723073	0.999974962522623	4	28	aromatic-L-amino-acid decarboxylase activity	MF	0.0228266906137132
1002	GO:0004837	0.000412956703723073	0.999974962522623	4	28	tyrosine decarboxylase activity	MF	0.0228266906137132
7118	GO:1901695	0.000412956703723073	0.999974962522623	4	28	tyramine biosynthetic process	BP	0.0228266906137132
1802	GO:0006952	0.000413711468620802	0.999725421542732	100	6067	defense response	BP	0.0228266906137132
3422	GO:0016036	0.00041677079156766	0.99984640865968	19	633	cellular response to phosphate starvation	BP	0.0228266906137132
7263	GO:1990055	0.000435004704614582	0.999973163769687	4	29	phenylacetaldehyde synthase activity	MF	0.0236501822494134
6249	GO:0055035	0.000439238486148894	0.999972743882692	4	30	plastid thylakoid membrane	CC	0.0237060537706929
6260	GO:0055071	0.000494621737856326	0.999984667173692	3	13	manganese ion homeostasis	BP	0.0265016893457223
7309	GO:1990837	0.000509253603484971	0.999997762707027	2	3	sequence-specific double-stranded DNA binding	MF	0.0270893607494092
1937	GO:0008061	0.000523681665054427	0.999915623609864	7	126	chitin binding	MF	0.0276578730815174
1083	GO:0005164	0.000593957413882108	0.999979640293768	3	16	tumor necrosis factor receptor binding	MF	0.0311469582854206
2867	GO:0010231	0.000621315164330998	0.99977059018899	18	587	maintenance of seed dormancy	BP	0.032325555837177
4705	GO:0034605	0.000625176424765528	0.999878872122799	8	182	cellular response to heat	BP	0.032325555837177
6253	GO:0055062	0.000701217024574954	0.999902654843381	6	86	phosphate ion homeostasis	BP	0.0360055463868556
418	GO:0003677	0.000727486822347827	0.999480281487219	139	9431	DNA binding	MF	0.0368504023391753
6786	GO:0080142	0.000727638455709981	0.999973844138741	3	14	regulation of salicylic acid biosynthetic process	BP	0.0368504023391753
7172	GO:1902476	0.000741506138863606	0.999920534174236	5	56	chloride transmembrane transport	BP	0.0371649679987582
1761	GO:0006857	0.000743902524183962	0.999739952374381	16	508	oligopeptide transport	BP	0.0371649679987582
5459	GO:0046274	0.000858091284195457	0.99987622047897	6	85	lignin catabolic process	BP	0.0425820601029611
7327	GO:2000030	0.000867789706757822	0.999965767944095	3	17	regulation of response to red or far red light	BP	0.0427762472784489
1314	GO:0005886	0.000967995267268107	0.999268333782014	203	13857	plasma membrane	CC	0.0473997152727178
