## Supplementary File 2 for "Validation and characterisation of a wheat GENIE3 network using an independent RNA-Seq dataset": GARP_G2-likegenie3_GOseq_enrichment.txt

category	over_represented_pvalue	under_represented_pvalue	numDEInCat	numInCat	term	ontology	over_rep_padj
2413	GO:0009535	3.14022514339322e-121	1	449	1735	chloroplast thylakoid membrane	CC	2.32188247102495e-117
2412	GO:0009534	1.80162008563903e-106	1	272	753	chloroplast thylakoid	CC	6.66058945660749e-103
2845	GO:0010207	4.94492098644175e-77	1	194	558	photosystem II assembly	BP	1.21875819245834e-73
2392	GO:0009507	1.46649421134816e-69	1	1728	13886	chloroplast	CC	2.71081454967708e-66
2414	GO:0009536	6.11419553660359e-69	1	1161	8422	plastid	CC	9.04167235952939e-66
4987	GO:0042651	1.70649905734779e-68	1	138	317	thylakoid membrane	CC	2.10297567167159e-65
3403	GO:0015979	6.89855909670735e-68	1	248	1040	photosynthesis	BP	7.28684942300773e-65
1392	GO:0006098	1.5359479035383e-64	1	211	682	pentose-phosphate shunt	BP	1.41959984984528e-61
2485	GO:0009657	2.96081613368049e-61	1	121	259	plastid organization	BP	2.43247494360373e-58
1513	GO:0006364	1.93274483724424e-60	1	249	934	rRNA processing	BP	1.42907153265839e-57
2467	GO:0009637	1.12423010172124e-59	1	174	510	response to blue light	BP	7.5568703382971e-57
2438	GO:0009579	7.71046869174333e-52	1	222	967	thylakoid	CC	4.75093379222918e-49
2721	GO:0010027	2.79977523123654e-50	1	201	724	thylakoid membrane organization	BP	1.59242600459715e-47
2404	GO:0009523	1.02205151772934e-43	1	107	347	photosystem II	CC	5.39789208720769e-41
2855	GO:0010218	1.73832239223128e-42	1	147	504	response to far red light	BP	8.56877051210541e-40
2664	GO:0009941	2.22660651073695e-41	1	345	1892	chloroplast envelope	CC	1.02897053377431e-38
2635	GO:0009902	1.65140493633428e-40	1	112	305	chloroplast relocation	BP	7.18264005838569e-38
2553	GO:0009773	5.92457910199467e-40	1	76	178	photosynthetic electron transport in photosystem I	BP	2.43368543778603e-37
2403	GO:0009522	1.12423535625928e-38	1	84	242	photosystem I	CC	4.37505064430583e-36
2911	GO:0010287	5.08332998991552e-38	1	117	374	plastoglobule	CC	1.87930709727177e-35
4298	GO:0031361	1.06419074581407e-37	1	83	219	integral component of thylakoid membrane	CC	3.74696494026153e-35
2789	GO:0010114	1.22228078406933e-37	1	212	973	response to red light	BP	4.1079745988221e-35
2550	GO:0009768	4.62476557923229e-37	1	55	92	photosynthesis, light harvesting in photosystem I	BP	1.48676159534102e-34
3954	GO:0019684	2.03184638963598e-35	1	129	547	photosynthesis, light reaction	BP	6.25978008540351e-33
4309	GO:0031409	1.61338053887483e-34	1	52	88	pigment binding	MF	4.77173428177621e-32
2804	GO:0010155	2.46711912611069e-33	1	78	193	regulation of proton transport	BP	7.01610723787016e-31
4715	GO:0034660	4.71160139193992e-32	1	88	239	ncRNA metabolic process	BP	1.29028076637051e-29
3409	GO:0015995	3.20946195331629e-31	1	122	436	chlorophyll biosynthetic process	BP	8.47527202957879e-29
7	GO:0000023	1.36954436855301e-30	1	136	527	maltose metabolic process	BP	3.49186588313136e-28
2548	GO:0009765	1.7156252173107e-30	1	55	112	photosynthesis, light harvesting	BP	4.22844428559845e-28
4057	GO:0030076	5.55339748338057e-30	1	49	94	light-harvesting complex	CC	1.32457487071342e-27
3804	GO:0018298	1.67576254593603e-29	1	68	178	protein-chromophore linkage	BP	3.87205883270344e-27
5070	GO:0043085	1.1082350451071e-28	1	110	395	positive regulation of catalytic activity	BP	2.483118158643e-26
3890	GO:0019288	2.45342166785247e-28	1	172	804	isopentenyl diphosphate biosynthetic process, methylerythritol 4-phosphate pathway	BP	5.33547053297092e-26
3447	GO:0016117	8.01155417044257e-28	1	105	362	carotenoid biosynthetic process	BP	1.69249804389292e-25
3879	GO:0019252	2.7427518768471e-27	1	159	714	starch biosynthetic process	BP	5.6333076048354e-25
2433	GO:0009570	4.8445811808446e-27	1	351	2280	chloroplast stroma	CC	9.68130628409863e-25
4803	GO:0035450	2.14156446388009e-25	1	54	129	extrinsic component of lumenal side of plastid thylakoid membrane	CC	4.16703359103404e-23
4782	GO:0035304	3.81465230590201e-25	1	105	403	regulation of protein dephosphorylation	BP	7.23218952559986e-23
3470	GO:0016168	9.01965079970489e-25	1	64	226	chlorophyll binding	MF	1.66728245032545e-22
2419	GO:0009543	8.4424955753435e-24	1	78	266	chloroplast thylakoid lumen	CC	1.52253200692902e-21
2371	GO:0009416	7.60278743426891e-22	1	246	1503	response to light stimulus	BP	1.3384526259282e-19
3086	GO:0010598	2.07842257556404e-21	1	29	46	NAD(P)H dehydrogenase complex (plastoquinone)	CC	3.57392012179547e-19
2410	GO:0009532	2.88784702654736e-21	1	185	1028	plastid stroma	CC	4.8528956623389e-19
2555	GO:0009782	5.88101187392752e-21	1	22	26	photosystem I antenna complex	CC	9.66315595462668e-19
4384	GO:0031977	9.29821260849784e-20	1	63	211	thylakoid lumen	CC	1.49458660928767e-17
5016	GO:0042793	2.388673457749e-19	1	66	221	plastid transcription	BP	3.75784075459491e-17
3901	GO:0019344	3.15111007425932e-17	1	128	683	cysteine biosynthetic process	BP	4.85402247689029e-15
1018	GO:0004857	5.57172117698755e-17	1	64	301	enzyme inhibitor activity	MF	8.40761354747876e-15
2834	GO:0010196	1.43810281776953e-16	1	29	58	nonphotochemical quenching	BP	2.12666644691757e-14
2250	GO:0009055	1.7369430525174e-16	1	324	2465	electron transfer activity	MF	2.5182268490811e-14
4804	GO:0035451	8.86078713260345e-16	1	23	41	extrinsic component of stromal side of plastid thylakoid membrane	CC	1.25993577035519e-13
6454	GO:0070838	1.30316655418368e-15	1	81	372	divalent metal ion transport	BP	1.8180402833272e-13
2556	GO:0009783	1.53936880780275e-15	1	22	36	photosystem II antenna complex	CC	2.1077949934988e-13
4042	GO:0030003	4.16465788229195e-14	1	89	447	cellular cation homeostasis	BP	5.59881461484848e-12
4062	GO:0030095	4.49721682762262e-14	1	24	54	chloroplast photosystem II	CC	5.93793236132886e-12
3555	GO:0016556	6.70139829569142e-14	1	69	297	mRNA modification	BP	8.69300684181444e-12
2416	GO:0009538	6.96869006504945e-14	1	15	21	photosystem I reaction center	CC	8.88387833465097e-12
2551	GO:0009769	3.4613721428521e-13	1	30	96	photosynthesis, light harvesting in photosystem II	BP	4.33786197021159e-11
2484	GO:0009654	7.63486633612781e-13	1	30	91	photosystem II oxygen evolving complex	CC	9.40870028155484e-11
5944	GO:0050826	1.07792185503833e-12	1	392	3358	response to freezing	BP	1.30658265510712e-10
6273	GO:0055114	5.26353114665719e-12	1	724	6788	oxidation-reduction process	BP	6.27718537070698e-10
2475	GO:0009645	6.8017760259793e-12	1	16	26	response to low light intensity stimulus	BP	7.98290983112555e-10
5566	GO:0046872	9.90728758827993e-12	1	959	9321	metal ion binding	MF	1.14460131918347e-09
2887	GO:0010258	1.69635446389694e-11	1	11	14	NADH dehydrogenase complex (plastoquinone) assembly	BP	1.92966844708523e-09
6294	GO:0060416	2.56702160913681e-11	1	37	145	response to growth hormone	BP	2.87584208756933e-09
2401	GO:0009517	3.33421781081293e-11	1	19	39	PSII associated light-harvesting complex II	CC	3.67958305867922e-09
3541	GO:0016491	2.15846938129141e-10	1	562	5056	oxidoreductase activity	MF	2.34701803018657e-08
1025	GO:0004869	2.53788496253647e-10	0.999999999966579	22	95	cysteine-type endopeptidase inhibitor activity	MF	2.71958281347749e-08
4704	GO:0034599	2.76984475461014e-10	0.99999999994863	33	129	cellular response to oxidative stress	BP	2.92574744508391e-08
2411	GO:0009533	3.21637163323184e-10	0.999999999959648	22	66	chloroplast stromal thylakoid	CC	3.34955659945299e-08
2810	GO:0010162	3.82777802969932e-10	1	88	522	seed dormancy process	BP	3.93091538216621e-08
5071	GO:0043086	3.97389130047221e-10	1	82	536	negative regulation of catalytic activity	BP	4.02506195557418e-08
2517	GO:0009704	4.42246803028054e-10	0.999999999900036	43	195	de-etiolation	BP	4.41888224539112e-08
4930	GO:0042309	4.97683060532412e-10	1	321	2823	homoiothermy	BP	4.84193230207455e-08
5943	GO:0050825	4.97683060532412e-10	1	321	2823	ice binding	MF	4.84193230207455e-08
6792	GO:0080148	6.9067097912402e-10	0.999999999825482	38	163	negative regulation of response to water deprivation	BP	6.63223535018572e-08
3145	GO:0015035	7.08298509095402e-10	1	51	283	protein disulfide oxidoreductase activity	MF	6.71430663621975e-08
4308	GO:0031408	1.28509269974255e-09	1	56	277	oxylipin biosynthetic process	BP	1.20278169897423e-07
723	GO:0004364	1.44710422257388e-09	1	55	309	glutathione transferase activity	MF	1.33748607771391e-07
1922	GO:0007623	2.07619106499717e-09	1	121	801	circadian rhythm	BP	1.89522922649248e-07
1158	GO:0005506	2.90421538612455e-09	1	285	2333	iron ion binding	MF	2.61875226402499e-07
4382	GO:0031969	5.3619779872553e-09	1	92	565	chloroplast membrane	CC	4.77668255876695e-07
2230	GO:0008969	7.06821170701317e-09	0.999999999491675	12	32	NA	NA	6.22170920972088e-07
795	GO:0004497	1.15099042974023e-08	1	166	1196	monooxygenase activity	MF	9.90202984337318e-07
6206	GO:0052731	1.16510224015887e-08	0.999999999619816	10	14	phosphocholine phosphatase activity	MF	9.90202984337318e-07
6207	GO:0052732	1.16510224015887e-08	0.999999999619816	10	14	phosphoethanolamine phosphatase activity	MF	9.90202984337318e-07
2658	GO:0009933	1.68319321000435e-08	1	69	389	meristem structural organization	BP	1.41426484031502e-06
1710	GO:0006749	1.71215331167051e-08	1	51	291	glutathione metabolic process	BP	1.42243388612267e-06
6563	GO:0071482	1.74728932414301e-08	0.999999997650693	18	44	cellular response to light stimulus	BP	1.4354952514126e-06
5410	GO:0045893	1.81738891129526e-08	1	246	2069	positive regulation of transcription, DNA-templated	BP	1.47667841869419e-06
2470	GO:0009640	2.19608739516958e-08	1	127	884	photomorphogenesis	BP	1.76498589129173e-06
2262	GO:0009073	2.52262121439671e-08	1	45	213	aromatic amino acid family biosynthetic process	BP	2.00561949024186e-06
6055	GO:0051536	3.52871656083724e-08	1	62	371	iron-sulfur cluster binding	MF	2.77567343093942e-06
4968	GO:0042549	4.09844993807262e-08	0.999999997425589	11	21	photosystem II stabilization	BP	3.18988829916936e-06
1671	GO:0006636	4.48046003540129e-08	1	61	332	unsaturated fatty acid biosynthetic process	BP	3.45088765643304e-06
1687	GO:0006662	4.53288701683827e-08	0.999999988693304	28	118	glycerol ether metabolic process	BP	3.45527490747445e-06
4099	GO:0030234	5.03684871725553e-08	0.999999987587064	27	126	enzyme regulator activity	MF	3.80025096075381e-06
3618	GO:0016705	1.20084572319073e-07	1	158	1166	oxidoreductase activity, acting on paired donors, with incorporation or reduction of molecular oxygen	MF	8.9687406841134e-06
3422	GO:0016036	1.43948644952482e-07	1	96	633	cellular response to phosphate starvation	BP	1.06435628077865e-05
853	GO:0004596	1.47396236798455e-07	0.999999977222202	17	49	peptide alpha-N-acetyltransferase activity	MF	1.07905720285918e-05
3124	GO:0010951	1.7598874159323e-07	0.999999955285845	25	155	negative regulation of endopeptidase activity	BP	1.27480384299183e-05
2539	GO:0009744	1.77582899415957e-07	1	127	948	response to sucrose	BP	1.27480384299183e-05
1191	GO:0005643	2.14255540786427e-07	0.999999940798051	45	219	nuclear pore	CC	1.52327448901427e-05
4136	GO:0030414	2.8981944907028e-07	0.999999924304528	25	154	peptidase inhibitor activity	MF	2.04088095850062e-05
4986	GO:0042646	3.43339909651381e-07	1	57	313	plastid nucleoid	CC	2.39495782260596e-05
4007	GO:0019915	3.60281248369458e-07	1	62	373	lipid storage	BP	2.48964443966708e-05
4162	GO:0030599	6.23008449813599e-07	0.999999775012283	45	295	pectinesterase activity	MF	4.26530044252014e-05
962	GO:0004791	6.5681776738688e-07	0.999999874234924	18	63	thioredoxin-disulfide reductase activity	MF	4.45551428629228e-05
5311	GO:0045165	6.91654286847954e-07	0.999999907579527	14	35	cell fate commitment	BP	4.64917436086707e-05
5821	GO:0048654	7.20383596773866e-07	1	6	6	anther morphogenesis	BP	4.79866334643781e-05
4061	GO:0030093	1.0484982332408e-06	0.999999961659322	7	12	chloroplast photosystem I	CC	6.92196065766295e-05
2474	GO:0009644	1.19469684190486e-06	0.999999551033472	115	908	response to high light intensity	BP	7.81733491065886e-05
3031	GO:0010452	1.23391465860371e-06	0.999999865200765	12	26	histone H3-K36 methylation	BP	8.00312718045245e-05
2064	GO:0008428	1.3490970398696e-06	0.99999998414824	6	7	ribonuclease inhibitor activity	MF	8.59933061447916e-05
5639	GO:0047443	1.3490970398696e-06	0.99999998414824	6	7	4-hydroxy-4-methyl-2-oxoglutarate aldolase activity	MF	8.59933061447916e-05
2824	GO:0010182	1.76189916376281e-06	0.999999225540978	73	467	sugar mediated signaling pathway	BP	0.000111346003562925
3033	GO:0010466	1.82535945123952e-06	0.999999518792677	22	138	negative regulation of peptidase activity	BP	0.000114378879512415
5354	GO:0045454	1.85612552248902e-06	0.999999207037491	65	464	cell redox homeostasis	BP	0.000115174277511431
2891	GO:0010264	1.86920655955798e-06	0.999999297142254	39	202	myo-inositol hexakisphosphate biosynthetic process	BP	0.000115174277511431
3966	GO:0019760	2.09659559443702e-06	0.999999193386813	42	222	glucosinolate metabolic process	BP	0.000128117585332788
6808	GO:0080167	2.542790457211e-06	0.999998430769242	250	2203	response to karrikin	BP	0.000154109775742772
3606	GO:0016655	2.82696316281099e-06	0.999999576643817	13	42	oxidoreductase activity, acting on NAD(P)H, quinone or similar compound as acceptor	MF	0.000169939557933532
6589	GO:0071614	3.37130292148421e-06	0.999999740125444	9	18	linoleic acid epoxygenase activity	MF	0.000201027530656889
3612	GO:0016671	3.59955566415883e-06	0.999999003587217	23	106	oxidoreductase activity, acting on a sulfur group of donors, disulfide as acceptor	MF	0.000212920916646323
2543	GO:0009750	4.35347523288288e-06	0.99999767601624	101	747	response to fructose	BP	0.000255472983110604
3806	GO:0018316	4.56748910134395e-06	0.999999951634859	5	6	peptide cross-linking via L-cystine	BP	0.000263843862619822
6796	GO:0080153	4.56748910134395e-06	0.999999951634859	5	6	negative regulation of reductive pentose-phosphate cycle	BP	0.000263843862619822
4018	GO:0020037	4.71454103237533e-06	0.999996872084345	216	1825	heme binding	MF	0.000270227258863436
4877	GO:0040008	5.09497339553044e-06	0.999997212782541	111	854	regulation of growth	BP	0.000289786409896554
2301	GO:0009226	5.14496168271842e-06	0.999999028197334	15	54	nucleotide-sugar biosynthetic process	BP	0.000290395776198626
1576	GO:0006474	5.67072800608256e-06	0.999998931464829	15	51	N-terminal protein amino acid acetylation	BP	0.000317646688461927
44	GO:0000103	5.75837077457365e-06	0.999998473691453	21	93	sulfate assimilation	BP	0.000320130778249606
5972	GO:0051082	5.98202352790354e-06	0.999997084848541	69	503	unfolded protein binding	MF	0.000330082701233722
3410	GO:0015996	6.31943227647478e-06	0.999997505988724	38	200	chlorophyll catabolic process	BP	0.000346117646312996
7179	GO:1902609	6.43127560917248e-06	0.999999444051303	9	19	(R)-2-hydroxy-alpha-linolenic acid biosynthetic process	BP	0.00034965332245751
6696	GO:0080040	6.51471412858269e-06	0.999999566061774	8	15	positive regulation of cellular response to phosphate starvation	BP	0.000351604352311974
2023	GO:0008289	7.41985098285515e-06	0.99999663963525	53	456	lipid binding	MF	0.000397553464979935
7357	GO:2000280	7.47390665062236e-06	0.999997239896204	32	213	regulation of root development	BP	0.000397568818523034
4939	GO:0042350	7.59176768852062e-06	0.999998618465684	14	50	GDP-L-fucose biosynthetic process	BP	0.000400953787778011
6056	GO:0051537	8.25304677053429e-06	0.999996571065097	40	262	2 iron, 2 sulfur cluster binding	MF	0.000432787431356954
3508	GO:0016311	8.40532856613025e-06	0.999995578796202	77	533	dephosphorylation	BP	0.000437669009985683
5605	GO:0047134	8.58574982287095e-06	0.999997932868339	18	80	protein-disulfide reductase activity	MF	0.000443937302030124
2831	GO:0010190	1.05391577798159e-05	0.99999878531391	10	25	cytochrome b6f complex assembly	BP	0.000541156476555269
5915	GO:0050577	1.26382612976916e-05	0.999997563909172	14	53	GDP-L-fucose synthase activity	MF	0.000644464165759528
4230	GO:0031012	1.33523767098974e-05	0.999994451605296	38	249	extracellular matrix	CC	0.000676215571184804
4242	GO:0031072	1.44633172625923e-05	0.999992964578849	57	392	heat shock protein binding	MF	0.000727495019317059
3983	GO:0019825	1.47788447893061e-05	0.999991040076227	111	807	oxygen binding	MF	0.000738343097108982
1086	GO:0005198	1.49022135192683e-05	0.999991307077336	99	742	structural molecule activity	MF	0.000739509844036711
3967	GO:0019761	1.51415893716161e-05	0.999989983226823	160	1282	glucosinolate biosynthetic process	BP	0.000746379412091528
2939	GO:0010319	1.57740235970367e-05	0.999992855359965	47	301	stromule	CC	0.000772404837592642
4279	GO:0031248	1.61646491998798e-05	0.999997681543928	11	32	protein acetyltransferase complex	CC	0.0007863251064731
1934	GO:0008047	1.84733177802478e-05	0.999995570280179	17	67	enzyme activator activity	MF	0.000892750938047422
594	GO:0004058	1.88354268779278e-05	0.999997362285801	11	28	aromatic-L-amino-acid decarboxylase activity	MF	0.000892750938047422
1002	GO:0004837	1.88354268779278e-05	0.999997362285801	11	28	tyrosine decarboxylase activity	MF	0.000892750938047422
7118	GO:1901695	1.88354268779278e-05	0.999997362285801	11	28	tyramine biosynthetic process	BP	0.000892750938047422
1653	GO:0006606	1.90322158490191e-05	0.999990270434667	62	395	protein import into nucleus	BP	0.000896332509475462
3408	GO:0015994	2.0090584096581e-05	0.99999383492029	23	98	chlorophyll metabolic process	BP	0.000940188473481771
3738	GO:0017056	2.17277625358322e-05	0.999995443454523	15	48	structural constituent of nuclear pore	MF	0.00101038781843493
2472	GO:0009642	2.18639506288327e-05	0.999995660220207	14	47	response to light intensity	BP	0.00101038781843493
7263	GO:1990055	2.24302971711165e-05	0.999996757842406	11	29	phenylacetaldehyde synthase activity	MF	0.00103012184647972
69	GO:0000156	2.38227555970189e-05	0.999991604257146	27	149	phosphorelay response regulator activity	MF	0.00108731762274295
2926	GO:0010304	2.43165478194061e-05	0.99999291913822	21	88	PSII associated light-harvesting complex II catabolic process	BP	0.00110304634709625
3080	GO:0010585	2.82290059218988e-05	0.999997955408447	7	15	glutamine secretion	BP	0.00126500163506982
6787	GO:0080143	2.82290059218988e-05	0.999997955408447	7	15	regulation of amino acid export	BP	0.00126500163506982
83	GO:0000178	2.92607088701525e-05	0.999995593418091	11	30	exosome (RNase complex)	CC	0.00130333543003559
2343	GO:0009328	3.41110286506251e-05	0.99999782474819	7	12	phenylalanine-tRNA ligase complex	CC	0.00151028111283067
5504	GO:0046506	3.49714954371808e-05	0.999997760679425	7	12	sulfolipid biosynthetic process	BP	0.00153916212656259
3614	GO:0016682	3.52475552648783e-05	0.999990667604947	18	71	oxidoreductase activity, acting on diphenols and related substances as donors, oxygen as acceptor	MF	0.00154213268419237
4940	GO:0042351	3.56858655513767e-05	0.999992326575044	14	57	'de novo' GDP-L-fucose biosynthetic process	BP	0.0015521252346287
3490	GO:0016255	3.73097355907556e-05	0.9999958229217	9	20	attachment of GPI anchor to protein	BP	0.00160388479626771
5004	GO:0042765	3.73097355907556e-05	0.9999958229217	9	20	GPI-anchor transamidase complex	CC	0.00160388479626771
6666	GO:0080005	3.87753002570447e-05	0.999999347776952	5	6	photosystem stoichiometry adjustment	BP	0.00165725185029242
548	GO:0003993	3.94565674307979e-05	0.999983290066736	36	204	acid phosphatase activity	MF	0.00167667735392712
265	GO:0000828	4.20646360466885e-05	0.999999279616403	5	6	inositol hexakisphosphate kinase activity	MF	0.00175720858152099
266	GO:0000829	4.20646360466885e-05	0.999999279616403	5	6	inositol heptakisphosphate kinase activity	MF	0.00175720858152099
4507	GO:0032958	4.20646360466885e-05	0.999999279616403	5	6	inositol phosphate biosynthetic process	BP	0.00175720858152099
896	GO:0004655	4.57529122730054e-05	0.999997998567044	6	9	porphobilinogen synthase activity	MF	0.00190054513116069
5252	GO:0044431	4.62642274734874e-05	0.999997971948599	6	9	Golgi apparatus part	CC	0.0019058569859987
6003	GO:0051252	4.63963020665088e-05	0.999997687213599	6	10	regulation of RNA metabolic process	BP	0.0019058569859987
5507	GO:0046510	4.67788420381327e-05	0.99999794510115	6	9	UDP-sulfoquinovose:DAG sulfoquinovosyltransferase activity	MF	0.00191095446425389
725	GO:0004366	4.71652649489773e-05	0.999989879741061	14	48	glycerol-3-phosphate O-acyltransferase activity	MF	0.00191615367600406
4036	GO:0022900	5.09571485358769e-05	0.99997211266531	65	496	electron transport chain	BP	0.00205889156434029
5245	GO:0044375	5.66716712548295e-05	0.999991666582536	10	28	regulation of peroxisome size	BP	0.00227733878944679
1319	GO:0005922	6.51696274731121e-05	1	3	3	connexin complex	CC	0.00258533512876235
5993	GO:0051205	6.53228354228016e-05	0.999990446204557	10	26	protein insertion into membrane	BP	0.00258533512876235
105	GO:0000243	6.5803141840923e-05	0.99998866493279	11	35	commitment complex	CC	0.00258533512876235
1540	GO:0006417	6.60567603308436e-05	0.999966867827905	50	318	regulation of translation	BP	0.00258533512876235
22	GO:0000049	6.60844386443176e-05	0.999979808974028	20	90	tRNA binding	MF	0.00258533512876235
1767	GO:0006869	8.21299067318523e-05	0.999957526932815	51	471	lipid transport	BP	0.00319615015987008
6220	GO:0052852	9.05584629505194e-05	0.999990129975753	8	18	very-long-chain-(S)-2-hydroxy-acid oxidase activity	MF	0.00346937448215617
6221	GO:0052853	9.05584629505194e-05	0.999990129975753	8	18	long-chain-(S)-2-hydroxy-long-chain-acid oxidase activity	MF	0.00346937448215617
6222	GO:0052854	9.05584629505194e-05	0.999990129975753	8	18	medium-chain-(S)-2-hydroxy-acid oxidase activity	MF	0.00346937448215617
4579	GO:0033609	9.17694983844341e-05	0.999972688112812	18	101	oxalate metabolic process	BP	0.00347971113361285
5521	GO:0046564	9.17694983844341e-05	0.999972688112812	18	101	oxalate decarboxylase activity	MF	0.00347971113361285
5386	GO:0045735	9.67464596865671e-05	0.99995067856303	49	358	nutrient reservoir activity	MF	0.00364971083123713
4667	GO:0034389	9.93406247958689e-05	0.999980204248692	12	40	lipid droplet organization	BP	0.00372855116619622
3999	GO:0019898	0.000101805973039043	0.99995640630256	33	191	extrinsic component of membrane	CC	0.00380178466995296
2054	GO:0008398	0.000104533893659063	0.999983395528275	10	28	sterol 14-demethylase activity	MF	0.00388403823977444
5804	GO:0048575	0.000112492371671377	0.999981963621116	10	28	short-day photoperiodism, flowering	BP	0.0041588429806908
2774	GO:0010094	0.000114186421431174	0.99998998854188	7	14	specification of carpel identity	BP	0.00420046965205024
5703	GO:0048038	0.000115773387987116	0.999950922134878	31	224	quinone binding	MF	0.00423776450879574
311	GO:0001053	0.000117707246269679	0.99998665194291	8	18	NA	NA	0.00428732698974387
1402	GO:0006109	0.000118624889507102	0.999980487717619	10	30	regulation of carbohydrate metabolic process	BP	0.00429957075007606
6550	GO:0071452	0.000121019198662873	0.999992117382938	6	11	cellular response to singlet oxygen	BP	0.00436495587762577
4998	GO:0042752	0.000122211286197459	0.99994962293448	30	168	regulation of circadian rhythm	BP	0.00438655461234958
2311	GO:0009247	0.000135455414529351	0.999974947899808	11	33	glycolipid biosynthetic process	BP	0.00483844123202909
3687	GO:0016853	0.000150948199134635	0.999906731406812	86	682	isomerase activity	MF	0.00536591819423793
5863	GO:0050162	0.000156985129451262	0.999951037398186	18	104	oxalate oxidase activity	MF	0.0055538184074767
1533	GO:0006406	0.000158835876148299	0.999921837452109	43	265	mRNA export from nucleus	BP	0.00559253556305012
1742	GO:0006817	0.000161050208777595	0.999949048205527	19	85	phosphate ion transport	BP	0.00564362674740065
3171	GO:0015114	0.000163502046164569	0.999952357676363	17	72	phosphate ion transmembrane transporter activity	MF	0.00570251947802276
6551	GO:0071454	0.000171417348808063	0.999991503784184	5	9	cellular response to anoxia	BP	0.00595051585486767
6281	GO:0060149	0.000173152756548486	0.999983053334207	7	15	negative regulation of posttranscriptional gene silencing	BP	0.00598267047625936
993	GO:0004826	0.000175492976511286	0.999978341799808	8	19	phenylalanine-tRNA ligase activity	MF	0.00600738457557615
1555	GO:0006432	0.000175492976511286	0.999978341799808	8	19	phenylalanyl-tRNA aminoacylation	BP	0.00600738457557615
452	GO:0003824	0.000179340406730165	0.999849358539834	618	6029	catalytic activity	MF	0.00611079708462137
3676	GO:0016831	0.000193822446251337	0.999922167911402	27	148	carboxy-lyase activity	MF	0.00657395948432288
284	GO:0000938	0.000213297399551974	0.999978368810576	7	15	GARP complex	CC	0.00720146562688263
1526	GO:0006396	0.000220776507488119	0.999860814271794	89	678	RNA processing	BP	0.00742009771075977
5576	GO:0046910	0.000226498602682897	0.999919443809572	21	127	pectinesterase inhibitor activity	MF	0.00757796682460336
3631	GO:0016730	0.000250136880412117	0.999993086984635	4	6	oxidoreductase activity, acting on iron-sulfur proteins as donors	MF	0.00833113555750987
2549	GO:0009767	0.000268536885686141	0.999908016394077	19	134	photosynthetic electron transport chain	BP	0.00890386427248128
740	GO:0004392	0.000272275440128353	0.999955035585167	9	28	heme oxygenase (decyclizing) activity	MF	0.00897984061908182
2473	GO:0009643	0.000273998695112672	0.999906824744633	19	117	photosynthetic acclimation	BP	0.00897984061908182
5493	GO:0046475	0.000274471731121516	0.999986578420741	5	8	glycerophospholipid catabolic process	BP	0.00897984061908182
1059	GO:0005047	0.000283860194626316	0.999960833547149	8	21	signal recognition particle binding	MF	0.00924608933509685
5825	GO:0048658	0.000313097547722772	0.999887635183099	21	104	anther wall tapetum development	BP	0.0101536985432552
5431	GO:0046028	0.000333152500819639	0.999990047613592	4	6	electron transporter, transferring electrons from cytochrome b6/f complex of photosystem II activity	MF	0.0107568977775564
4539	GO:0033281	0.000341631712334288	0.999980237670262	5	9	TAT protein transport complex	CC	0.0109827168739118
2387	GO:0009496	0.000363646652867592	0.999988874105158	4	6	plastoquinol--plastocyanin reductase activity	MF	0.0116398413476319
6785	GO:0080141	0.000365712496999307	0.999917623379247	11	51	regulation of jasmonic acid biosynthetic process	BP	0.0116555094948831
1734	GO:0006808	0.00038202262766808	0.999883580373405	16	74	regulation of nitrogen utilization	BP	0.0121230699956128
7043	GO:1900056	0.000396339182664627	0.999873993715989	17	77	negative regulation of leaf senescence	BP	0.0125236406693259
1602	GO:0006519	0.000405631959852394	0.999896394450477	13	49	NA	NA	0.0127627349410579
1970	GO:0008152	0.00042586837709188	0.999628522058919	921	9384	metabolic process	BP	0.0133426727975312
5923	GO:0050662	0.000441551083936706	0.999735598314832	66	515	coenzyme binding	MF	0.0137756485849283
3880	GO:0019253	0.000446206322405929	0.999867567483335	15	72	reductive pentose-phosphate cycle	BP	0.013862393058275
3617	GO:0016702	0.00045320239718586	0.999781566277714	35	233	oxidoreductase activity, acting on single donors with incorporation of molecular oxygen, incorporation of two atoms of oxygen	MF	0.0140208306476663
2530	GO:0009735	0.000465567714436917	0.999660698786123	162	1456	response to cytokinin	BP	0.0143433653356107
6523	GO:0071289	0.000468550834633884	0.99988837794305	11	65	cellular response to nickel ion	BP	0.0143753729098877
2897	GO:0010270	0.000488853094917114	0.999950344694257	6	15	photosystem II oxygen evolving complex assembly	BP	0.0149362800984179
2603	GO:0009854	0.000525859127721019	0.999881080569464	11	39	oxidative photosynthetic carbon pathway	BP	0.0160008328821779
5323	GO:0045252	0.000530835106016368	0.999948685108107	6	13	oxoglutarate dehydrogenase complex	CC	0.0160860441552665
7108	GO:1901605	0.00055505743797626	1	3	3	alpha-amino acid metabolic process	BP	0.0167514069240672
5539	GO:0046688	0.000560718782615425	0.999806365729897	18	95	response to copper ion	BP	0.0168321430027601
6374	GO:0070191	0.000562285545263963	1	3	3	methionine-R-sulfoxide reductase activity	MF	0.0168321430027601
2681	GO:0009965	0.000575224958356114	0.999578855020494	162	1402	leaf morphogenesis	BP	0.0171500537987303
2843	GO:0010205	0.000580161644983225	0.999824953289899	15	66	photoinhibition	BP	0.0172277718996223
2807	GO:0010159	0.000606252227201098	0.999960031783355	5	9	specification of animal organ position	BP	0.0179305158716997
2437	GO:0009575	0.000659913130008019	1	3	3	chromoplast stroma	CC	0.0194181861613617
511	GO:0003923	0.000661804559462151	0.999933167982208	6	13	GPI-anchor transamidase activity	MF	0.0194181861613617
1187	GO:0005635	0.000664605628386839	0.999646676128286	43	288	nuclear envelope	CC	0.0194232965070841
2201	GO:0008883	0.00068883235624615	0.999953231545873	5	9	glutamyl-tRNA reductase activity	MF	0.02005207260663
5288	GO:0045038	0.000700604005080408	0.999885427933711	8	23	protein import into chloroplast thylakoid membrane	BP	0.0203131543501366
2844	GO:0010206	0.000703295579339326	0.999819648438061	12	47	photosystem II repair	BP	0.0203131543501366
6002	GO:0051247	0.000716385411085718	1	3	3	positive regulation of protein metabolic process	BP	0.0205308284091775
7378	GO:2000905	0.000716385411085718	1	3	3	negative regulation of starch metabolic process	BP	0.0205308284091775
595	GO:0004059	0.000723556365635306	1	3	3	aralkylamine N-acetyltransferase activity	MF	0.0206562770946234
3042	GO:0010478	0.000733101475342585	1	3	3	chlororespiration	BP	0.0208482781103195
3965	GO:0019752	0.000744410358525068	0.999712115279147	21	111	carboxylic acid metabolic process	BP	0.0210887746779094
4886	GO:0042025	0.000748342940695697	1	3	3	host cell nucleus	CC	0.0211192660439083
2224	GO:0008942	0.000752129688264805	1	3	3	nitrite reductase [NAD(P)H] activity	MF	0.0211454255324333
7365	GO:2000505	0.000757517412733914	1	3	3	NA	NA	0.0211986484861488
6456	GO:0070860	0.000759756809417018	1	3	3	RNA polymerase I core factor complex	CC	0.0211986484861488
4394	GO:0032040	0.000779790931524028	0.999681480894177	23	127	small-subunit processome	CC	0.0213586008916155
7168	GO:1902458	0.000787974603606464	0.999970164123121	4	6	positive regulation of stomatal opening	BP	0.0213586008916155
3003	GO:0010407	0.000793174507938078	1	3	3	non-classical arabinogalactan protein metabolic process	BP	0.0213586008916155
5942	GO:0050821	0.000802746980857479	0.999786900026732	12	54	protein stabilization	BP	0.0213586008916155
3873	GO:0019216	0.000806502572489176	0.999735921250358	16	74	regulation of lipid metabolic process	BP	0.0213586008916155
4346	GO:0031564	0.000806817037218931	0.999962983908306	4	7	transcription antitermination	BP	0.0213586008916155
2225	GO:0008948	0.000814239768280647	0.999862027838218	8	24	oxaloacetate decarboxylase activity	MF	0.0213586008916155
4842	GO:0036068	0.000822546967319471	1	3	3	light-independent chlorophyll biosynthetic process	BP	0.0213586008916155
5791	GO:0048529	0.000822546967319471	1	3	3	magnesium-protoporphyrin IX monomethyl ester (oxidative) cyclase activity	MF	0.0213586008916155
7095	GO:1901401	0.000822546967319471	1	3	3	regulation of tetrapyrrole metabolic process	BP	0.0213586008916155
6316	GO:0061086	0.000834616505906085	1	3	3	negative regulation of histone H3-K27 methylation	BP	0.0213586008916155
4547	GO:0033354	0.000841516040727676	1	3	3	chlorophyll cycle	BP	0.0213586008916155
5899	GO:0050454	0.000841516040727676	1	3	3	coenzyme F420 hydrogenase activity	MF	0.0213586008916155
6883	GO:0090415	0.000841516040727676	1	3	3	7-hydroxymethyl chlorophyll a reductase activity	MF	0.0213586008916155
4583	GO:0033614	0.00084312512996003	1	3	3	chloroplast proton-transporting ATP synthase complex assembly	BP	0.0213586008916155
7120	GO:1901699	0.000844241542099586	0.99996741282928	4	6	cellular response to nitrogen compound	BP	0.0213586008916155
5648	GO:0047538	0.000848009537154533	1	3	3	2-carboxy-D-arabinitol-1-phosphatase activity	MF	0.0213586008916155
7001	GO:0102251	0.000849246327193519	1	3	3	all-trans-beta-apo-10'-carotenal cleavage oxygenase activity	MF	0.0213586008916155
7012	GO:0102396	0.000849246327193519	1	3	3	9-cis-10'-apo-beta-carotenal cleavage oxygenase activity	MF	0.0213586008916155
5435	GO:0046040	0.000849250599385753	1	3	3	IMP metabolic process	BP	0.0213586008916155
6782	GO:0080138	0.000849252850008396	1	3	3	NA	NA	0.0213586008916155
2081	GO:0008476	0.000849260030039506	1	3	3	protein-tyrosine sulfotransferase activity	MF	0.0213586008916155
3140	GO:0015015	0.000849260030039506	1	3	3	heparan sulfate proteoglycan biosynthetic process, enzymatic modification	BP	0.0213586008916155
3748	GO:0017095	0.000849260030039506	1	3	3	heparan sulfate 6-O-sulfotransferase activity	MF	0.0213586008916155
4609	GO:0033857	0.000849260030039506	1	3	3	diphosphoinositol-pentakisphosphate kinase activity	MF	0.0213586008916155
7289	GO:1990423	0.000849260030039506	1	3	3	RZZ complex	CC	0.0213586008916155
7307	GO:1990745	0.000849260030039506	1	3	3	EARP complex	CC	0.0213586008916155
626	GO:0004114	0.000849260030039506	1	3	3	3',5'-cyclic-nucleotide phosphodiesterase activity	MF	0.0213586008916155
7124	GO:1901918	0.000849260030042596	1	3	3	negative regulation of exoribonuclease activity	BP	0.0213586008916155
5230	GO:0044237	0.00086440529475873	0.999494846639853	55	407	cellular metabolic process	BP	0.0216658059303256
3840	GO:0019048	0.000889637086954386	0.999763306463133	12	50	modulation by virus of host morphology or physiology	BP	0.0222228939896646
5055	GO:0043022	0.000907010155568583	0.999685520423107	17	85	ribosome binding	MF	0.0225805827955357
7274	GO:1990137	0.000943351212203073	0.999784242608686	10	40	plant seed peroxidase activity	MF	0.0234065062517769
2205	GO:0008891	0.000952966443463806	0.999834396970112	8	24	glycolate oxidase activity	MF	0.0235659996085999
4668	GO:0034394	0.000974521837888625	0.999960843111917	4	6	protein localization to cell surface	BP	0.0240187148978283
262	GO:0000822	0.00101491542509218	0.999821834014525	8	24	inositol hexakisphosphate binding	MF	0.0249311782496066
4972	GO:0042558	0.00102610120068642	0.999958169566034	4	6	pteridine-containing compound metabolic process	BP	0.0249840510566901
5175	GO:0043657	0.00103058337393688	0.999957935378845	4	6	host cell	CC	0.0249840510566901
4068	GO:0030121	0.00103058365868143	0.999957935363958	4	6	AP-1 adaptor complex	CC	0.0249840510566901
6410	GO:0070478	0.00103058365868143	0.999957935363958	4	6	nuclear-transcribed mRNA catabolic process, 3'-5' exonucleolytic nonsense-mediated decay	BP	0.0249840510566901
2959	GO:0010343	0.00106750677497973	0.999877035147861	6	14	singlet oxygen-mediated programmed cell death	BP	0.0257945918111114
3029	GO:0010450	0.00108445086482547	0.999871017186333	6	15	inflorescence meristem growth	BP	0.0261186635000636
1155	GO:0005488	0.00109930093987266	0.999108269877556	319	2974	binding	MF	0.0263903608747351
2111	GO:0008565	0.00120094042480506	0.999332547316938	44	341	protein transporter activity	MF	0.0287370663463063
567	GO:0004019	0.00126715193252833	0.999892818236651	5	10	adenylosuccinate synthase activity	MF	0.0300860148565516
3151	GO:0015066	0.00126758921294959	0.999959836149811	3	6	alpha-amylase inhibitor activity	MF	0.0300860148565516
2773	GO:0010093	0.0012695207783668	0.999484866653493	21	117	specification of floral organ identity	BP	0.0300860148565516
2600	GO:0009851	0.00128646402299671	0.999419876906677	26	150	auxin biosynthetic process	BP	0.0303304524056809
1067	GO:0005085	0.00128803922848036	0.999643716077673	12	48	guanyl-nucleotide exchange factor activity	MF	0.0303304524056809
1566	GO:0006457	0.00132043186635009	0.999031731625689	141	1386	protein folding	BP	0.0309945181580716
1809	GO:0006971	0.00132475022864853	0.999823120183087	6	19	hypotonic response	BP	0.0309974784513521
5257	GO:0044550	0.00135826815481146	0.999156131661597	64	475	secondary metabolite biosynthetic process	BP	0.0316814975920376
5769	GO:0048479	0.00141668310716116	0.999822159520698	6	15	style development	BP	0.0329401097306593
3532	GO:0016462	0.00142368490175145	0.999595172964129	12	54	pyrophosphatase activity	MF	0.0329991415785274
2504	GO:0009688	0.00145037182044446	0.999325788913817	27	170	abscisic acid biosynthetic process	BP	0.0335126538761448
528	GO:0003959	0.00146041884828566	0.999673026002845	9	39	NADPH dehydrogenase activity	MF	0.0336396790162746
4475	GO:0032774	0.00148279537940108	0.999715438018848	8	27	RNA biosynthetic process	BP	0.0340490342710919
2471	GO:0009641	0.00154418796253006	0.999064177893834	57	418	shade avoidance	BP	0.0353489962691866
3137	GO:0012511	0.00155580867318414	0.999611495758212	10	46	monolayer-surrounded lipid storage body	CC	0.0355050905232207
1682	GO:0006655	0.00156516027413835	0.999180049205015	36	237	phosphatidylglycerol biosynthetic process	BP	0.0356086002060892
2009	GO:0008266	0.00158161430886292	0.999418773698798	17	90	poly(U) RNA binding	MF	0.0357911151223581
647	GO:0004149	0.00158286376048297	0.999912339878697	4	7	dihydrolipoyllysine-residue succinyltransferase activity	MF	0.0357911151223581
2640	GO:0009909	0.00162062477928834	0.998789134632737	155	1389	regulation of flower development	BP	0.0365332305428597
421	GO:0003682	0.0016346473741677	0.998781147391293	152	1425	chromatin binding	MF	0.0367373333878297
4512	GO:0033014	0.00167114929018761	0.999553316994226	11	44	tetrapyrrole biosynthetic process	BP	0.0374438722777187
142	GO:0000325	0.00173227934924585	0.998998243974281	47	366	plant-type vacuole	CC	0.0386751872220799
3705	GO:0016903	0.0017365650740777	0.999714758979959	7	20	oxidoreductase activity, acting on the aldehyde or oxo group of donors	MF	0.0386751872220799
3595	GO:0016628	0.00175355347762514	0.999461457876357	13	56	oxidoreductase activity, acting on the CH-CH group of donors, NAD or NADP as acceptor	MF	0.0389362595001809
1537	GO:0006413	0.00176528546207068	0.998942812660546	53	408	translational initiation	BP	0.0390794033130257
5967	GO:0051028	0.00191338823917377	0.999094647562421	27	163	mRNA transport	BP	0.0422316198222413
3690	GO:0016866	0.00202584928688312	0.999489162409587	10	38	intramolecular transferase activity	MF	0.0445807429381363
6565	GO:0071484	0.00203771650219914	0.999769631698985	5	15	cellular response to light intensity	BP	0.0447088303182803
39	GO:0000085	0.00204871790861141	0.999094358979041	23	132	mitotic G2 phase	BP	0.0448172195747714
2299	GO:0009220	0.00208380670216449	0.998717380037324	57	439	pyrimidine ribonucleotide biosynthetic process	BP	0.0454503444124019
