## Supplementary File 2 for "Validation and characterisation of a wheat GENIE3 network using an independent RNA-Seq dataset": GeBPgenie3_GOseq_enrichment.txt

category	over_represented_pvalue	under_represented_pvalue	numDEInCat	numInCat	term	ontology	over_rep_padj
1227	GO:0005730	2.52864142528313e-51	1	220	2107	nucleolus	CC	1.86967746985435e-47
434	GO:0003723	9.84786004832516e-41	1	257	2896	RNA binding	MF	3.64075385986581e-37
340	GO:0001510	4.25839582606631e-28	1	86	668	RNA methylation	BP	1.04955262459781e-24
1186	GO:0005634	1.210367070571e-27	1	1225	27079	nucleus	CC	2.2373635299505e-24
417	GO:0003676	3.63156266408063e-25	1	254	3716	nucleic acid binding	MF	5.37035486764244e-22
1653	GO:0006606	6.16411205457652e-25	1	67	395	protein import into nucleus	BP	7.59624075525646e-22
2993	GO:0010388	5.48121324209157e-23	1	61	356	NA	NA	5.78972724457501e-20
5967	GO:0051028	2.71583034192613e-22	1	41	163	mRNA transport	BP	2.51010619352523e-19
2428	GO:0009560	1.01745960330743e-20	1	64	433	embryo sac egg cell differentiation	BP	8.35899589650567e-18
1526	GO:0006396	1.65697322556736e-18	1	78	678	RNA processing	BP	1.22516600298451e-15
2299	GO:0009220	3.13641564384414e-17	1	58	439	pyrimidine ribonucleotide biosynthetic process	BP	1.95994057037873e-14
1494	GO:0006334	3.180861082573e-17	1	47	409	nucleosome assembly	BP	1.95994057037873e-14
1286	GO:0005829	5.72634003140777e-17	1	489	9464	cytosol	CC	3.25696601478685e-14
1191	GO:0005643	1.52735994097439e-16	1	40	219	nuclear pore	CC	8.06664243111762e-14
2230	GO:0008969	5.37133631830376e-16	1	14	32	NA	NA	2.64771071583587e-13
1293	GO:0005840	4.09184672594724e-15	1	113	1817	ribosome	CC	1.89094466822837e-12
241	GO:0000786	2.85636860514671e-14	1	45	466	nucleosome	CC	1.24235232155616e-11
6294	GO:0060416	4.69033937849484e-14	1	28	145	response to growth hormone	BP	1.92668718692171e-11
1536	GO:0006412	7.92075671795692e-14	1	142	2417	translation	BP	3.08242500908281e-11
2470	GO:0009640	1.80137181906616e-13	1	80	884	photomorphogenesis	BP	6.6596716150876e-11
6792	GO:0080148	2.35675910053788e-13	1	29	163	negative regulation of response to water deprivation	BP	8.29803656637004e-11
4150	GO:0030529	2.52804449026297e-13	1	77	1019	NA	NA	8.49652770954744e-11
438	GO:0003729	7.43813576705775e-13	1	81	971	mRNA binding	MF	2.39119895050544e-10
3836	GO:0019013	1.008601685795e-12	1	34	239	viral nucleocapsid	CC	3.05006705373974e-10
1493	GO:0006333	1.03126421887332e-12	1	27	159	chromatin assembly or disassembly	BP	3.05006705373974e-10
4984	GO:0042644	4.62164177053767e-12	1	15	40	chloroplast nucleoid	CC	1.31432381735983e-09
165	GO:0000398	2.01083954314576e-11	1	54	558	mRNA splicing, via spliceosome	BP	5.50672132667399e-09
1231	GO:0005737	2.72471784413015e-11	1	677	15280	cytoplasm	CC	7.19520133553512e-09
1969	GO:0008150	3.02853530378376e-11	1	746	18172	biological_process	BP	7.72172070213005e-09
163	GO:0000394	1.1453243205247e-10	1	48	478	RNA splicing, via endonucleolytic cleavage and ligation	BP	2.82284267531987e-08
2517	GO:0009704	1.49195591226811e-10	0.999999999975013	28	195	de-etiolation	BP	3.55855548880982e-08
2051	GO:0008380	2.42183051716514e-10	1	43	407	RNA splicing	BP	5.5959421387247e-08
6073	GO:0051604	2.70956366933639e-10	1	31	222	protein maturation	BP	6.07106477911311e-08
1154	GO:0005487	3.49520543216597e-10	0.99999999997183	15	52	NA	NA	7.60104381336329e-08
1984	GO:0008180	4.76349024821064e-10	0.999999999974739	12	31	COP9 signalosome	CC	1.00632133986484e-07
4951	GO:0042393	7.25544521573461e-10	1	31	232	histone binding	MF	1.49018783125394e-07
2640	GO:0009909	9.53401554037654e-10	1	97	1389	regulation of flower development	BP	1.90525705150119e-07
1513	GO:0006364	1.15636296855449e-09	1	72	934	rRNA processing	BP	2.25003889197155e-07
5710	GO:0048188	1.58032317207053e-09	0.999999999957231	9	16	Set1C/COMPASS complex	CC	2.99613064981782e-07
1533	GO:0006406	1.78945092712573e-09	1	33	265	mRNA export from nucleus	BP	3.30780003879192e-07
440	GO:0003735	2.0563296132662e-09	1	97	1834	structural constituent of ribosome	MF	3.70841491719276e-07
1537	GO:0006413	3.04097093493271e-09	1	41	408	translational initiation	BP	5.35355692687915e-07
294	GO:0000973	3.56656403790978e-09	0.999999999886152	9	17	posttranscriptional tethering of RNA polymerase II gene DNA at nuclear periphery	BP	6.13283127821045e-07
145	GO:0000338	3.65786921475305e-09	0.999999999743583	12	36	protein deneddylation	BP	6.14688294861001e-07
1710	GO:0006749	5.18898251725987e-09	0.999999998895328	32	291	glutathione metabolic process	BP	8.52607482947099e-07
3392	GO:0015934	5.84076184462338e-09	0.999999998953153	25	204	large ribosomal subunit	CC	9.38838979981419e-07
240	GO:0000785	8.19295975499008e-09	0.999999998381847	28	229	chromatin	CC	1.28890945592333e-06
496	GO:0003899	1.11594871950381e-08	0.999999997505263	33	334	DNA-directed 5'-3' RNA polymerase activity	MF	1.71902600666899e-06
723	GO:0004364	1.63127985375803e-08	0.999999995653672	32	309	glutathione transferase activity	MF	2.46156800789529e-06
121	GO:0000278	1.73740784218957e-08	1	48	522	mitotic cell cycle	BP	2.56927871702994e-06
2331	GO:0009295	2.6863662265394e-08	0.999999995298556	19	120	nucleoid	CC	3.78265584138602e-06
174	GO:0000418	2.68758642819072e-08	0.999999996505837	15	82	RNA polymerase IV complex	CC	3.78265584138602e-06
186	GO:0000460	2.71139788468298e-08	0.999999998753929	9	21	maturation of 5.8S rRNA	BP	3.78265584138602e-06
2363	GO:0009407	3.31078008374533e-08	1	64	881	toxin catabolic process	BP	4.53331628503944e-06
227	GO:0000741	3.54147183643248e-08	0.999999992975994	21	139	karyogamy	BP	4.76102595610577e-06
3143	GO:0015030	4.95151519543328e-08	0.999999993978487	14	63	Cajal body	CC	6.53776845625601e-06
1193	GO:0005654	5.55819893007641e-08	0.999999982733497	38	382	nucleoplasm	CC	7.21005664719034e-06
441	GO:0003743	7.08414262417719e-08	0.999999977139698	40	428	translation initiation factor activity	MF	9.0310604419252e-06
2267	GO:0009086	8.0338961323223e-08	0.999999975055363	37	383	methionine biosynthetic process	BP	1.00682420343036e-05
416	GO:0003674	8.73217545358602e-08	1	658	16973	molecular_function	MF	1.07609508839692e-05
1202	GO:0005666	9.1139523068751e-08	0.999999986889834	15	85	RNA polymerase III complex	CC	1.10473054683663e-05
1184	GO:0005622	9.86034086529192e-08	1	223	4787	intracellular	CC	1.17592516706401e-05
3584	GO:0016607	1.15715207441349e-07	0.999999962961691	35	348	nuclear speck	CC	1.35809245051005e-05
6320	GO:0061136	1.18757138594606e-07	0.999999982691446	15	79	regulation of proteasomal protein catabolic process	BP	1.37201606682581e-05
4482	GO:0032786	2.47889128457044e-07	0.999999998575569	5	6	positive regulation of DNA-templated transcription, elongation	BP	2.81983417817136e-05
1979	GO:0008173	2.7725703166531e-07	0.999999968522025	12	50	RNA methyltransferase activity	MF	3.1061189274747e-05
1596	GO:0006511	3.12041034840077e-07	1	135	2507	ubiquitin-dependent protein catabolic process	BP	3.44362897254855e-05
3570	GO:0016579	3.42271061581078e-07	0.999999881408355	37	397	protein deubiquitination	BP	3.68742488660791e-05
4733	GO:0034968	3.44106460881723e-07	0.999999877222576	39	425	histone lysine methylation	BP	3.68742488660791e-05
4162	GO:0030599	3.63421070616482e-07	0.999999895300903	27	295	pectinesterase activity	MF	3.8387648516261e-05
6354	GO:0070039	3.84177380120058e-07	0.999999997582562	5	6	rRNA (guanosine-2'-O-)-methyltransferase activity	MF	4.00085570226438e-05
3563	GO:0016571	4.00949788453891e-07	0.99999987879922	29	264	histone methylation	BP	4.11753157753899e-05
1187	GO:0005635	4.5248997502893e-07	0.999999858874256	30	288	nuclear envelope	CC	4.58316558269028e-05
6484	GO:0071013	4.8658093039497e-07	0.999999906494114	17	121	catalytic step 2 spliceosome	CC	4.86186405316271e-05
1018	GO:0004857	8.01410967798153e-07	0.999999764541138	26	301	enzyme inhibitor activity	MF	7.84140446694889e-05
6601	GO:0071731	8.05986934660692e-07	0.999999978941659	6	11	response to nitric oxide	BP	7.84140446694889e-05
4205	GO:0030880	8.26995489801652e-07	0.999999964507562	7	16	RNA polymerase complex	CC	7.94130474232911e-05
1201	GO:0005665	8.97596643825744e-07	0.999999829881449	16	117	RNA polymerase II, core complex	CC	8.50875587749686e-05
1215	GO:0005686	9.52459447877647e-07	0.999999887736559	11	59	U2 snRNP	CC	8.91453817418648e-05
1220	GO:0005694	1.01004932973603e-06	0.999999604232535	41	559	chromosome	CC	9.3353809300853e-05
4230	GO:0031012	1.31266527778046e-06	0.999999627636831	24	249	extracellular matrix	CC	0.000119825272393934
1004	GO:0004839	1.35816592805828e-06	0.999999935289015	7	17	ubiquitin activating enzyme activity	MF	0.000122466815512962
4138	GO:0030422	1.43038808357684e-06	0.999999608508635	23	196	production of siRNA involved in RNA interference	BP	0.000127425174577918
160	GO:0000387	1.52108335902165e-06	0.99999986247219	9	42	spliceosomal snRNP assembly	BP	0.000133891551864358
1665	GO:0006626	1.7487969512157e-06	0.999999423396726	29	328	protein targeting to mitochondrion	BP	0.000152124760673987
1224	GO:0005720	1.97338856693054e-06	0.999999789180384	10	40	nuclear heterochromatin	CC	0.000169665523998656
3801	GO:0018279	2.11829322923389e-06	0.999999771850719	10	40	protein N-linked glycosylation via asparagine	BP	0.000180030576286843
1498	GO:0006342	2.33638231731512e-06	0.999999027638418	46	619	chromatin silencing	BP	0.00019630921425259
5789	GO:0048527	2.56128984287988e-06	0.999998930836239	46	612	lateral root development	BP	0.000212788506721953
39	GO:0000085	2.83744933461432e-06	0.999999342537086	18	132	mitotic G2 phase	BP	0.000233112226445981
1566	GO:0006457	3.15916712182952e-06	0.999998403764161	79	1386	protein folding	BP	0.000255062917696338
6482	GO:0071011	3.17362570030607e-06	0.999999517049275	12	78	precatalytic spliceosome	CC	0.000255062917696338
3074	GO:0010564	3.2758267691522e-06	0.999999121623576	21	172	regulation of cell cycle process	BP	0.000260445840119477
5103	GO:0043224	3.32231259655333e-06	0.999999870078882	6	14	nuclear SCF ubiquitin ligase complex	CC	0.000261331695094844
1964	GO:0008139	4.05750934696003e-06	0.999999451054749	11	52	nuclear localization sequence binding	MF	0.000315802359067605
6452	GO:0070828	4.16262513482916e-06	0.999999337222723	12	99	heterochromatin organization	BP	0.000320608856738821
3560	GO:0016568	4.3925023571597e-06	0.999998359451138	33	364	NA	NA	0.000334826416792153
1527	GO:0006397	5.59728653301294e-06	0.999997240918359	69	1045	mRNA processing	BP	0.000422309557398956
436	GO:0003725	5.81981514470402e-06	0.999998644228758	17	128	double-stranded RNA binding	MF	0.000434663769494358
6336	GO:0061614	6.29817198244426e-06	1	3	3	pri-miRNA transcription by RNA polymerase II	BP	0.000465686836381928
3144	GO:0015031	6.60780839371872e-06	0.999996395530689	85	1468	protein transport	BP	0.000483743913496596
1235	GO:0005742	6.78200613334347e-06	0.999999516936924	7	29	mitochondrial outer membrane translocase complex	CC	0.000491628954411192
1507	GO:0006354	8.08579604698614e-06	0.99999733515804	25	388	DNA-templated transcription, elongation	BP	0.000580450252149665
2738	GO:0010048	8.58932814912556e-06	0.99999704779663	27	294	vernalization response	BP	0.000610668195525331
4940	GO:0042351	1.05266448918572e-05	0.999998565154871	10	57	'de novo' GDP-L-fucose biosynthetic process	BP	0.000741276307908494
7070	GO:1900864	1.59947411229803e-05	0.999998759872326	7	23	mitochondrial RNA modification	BP	0.00111570864021997
6409	GO:0070476	1.61895116188257e-05	0.999999783259304	4	6	rRNA (guanine-N7)-methylation	BP	0.00111874064401493
1522	GO:0006383	1.66416526734555e-05	0.999997592895234	10	60	transcription by RNA polymerase III	BP	0.00113933685062528
67	GO:0000154	1.69860207238472e-05	0.999998670381786	7	23	rRNA modification	BP	0.00115224437827638
1492	GO:0006325	1.81528191665514e-05	0.999995343941634	17	142	chromatin organization	BP	0.00122019949924983
3264	GO:0015450	1.97326536246502e-05	0.999994375552516	19	202	P-P-bond-hydrolysis-driven protein transmembrane transporter activity	MF	0.00131444361171769
3528	GO:0016444	2.08442205841592e-05	0.999994878153742	16	126	somatic cell DNA recombination	BP	0.00137609077677922
5137	GO:0043457	2.26917426421746e-05	0.99999959870707	4	7	regulation of cellular respiration	BP	0.00148480305394902
4939	GO:0042350	2.51147467870617e-05	0.99999668633157	9	50	GDP-L-fucose biosynthetic process	BP	0.00162893366441697
1654	GO:0006607	2.6778385637923e-05	0.999996515000808	9	42	NLS-bearing protein import into nucleus	BP	0.00172173376875481
809	GO:0004523	2.79646856346188e-05	0.999999568294603	4	6	RNA-DNA hybrid ribonuclease activity	MF	0.00177838621085525
2293	GO:0009165	2.81405445861596e-05	0.999989187546268	29	337	nucleotide biosynthetic process	BP	0.00177838621085525
5071	GO:0043086	2.91157566754216e-05	0.99998740700271	36	536	negative regulation of catalytic activity	BP	0.00181190035959991
4380	GO:0031965	2.9160960615687e-05	0.999991175562974	20	184	nuclear membrane	CC	0.00181190035959991
192	GO:0000469	2.99968071937367e-05	0.999999528349415	4	6	cleavage involved in rRNA processing	BP	0.00182473166877581
1389	GO:0006094	3.00297637204342e-05	0.999985464160144	47	673	gluconeogenesis	BP	0.00182473166877581
1230	GO:0005736	3.0107825749344e-05	0.999995906974777	9	53	RNA polymerase I complex	CC	0.00182473166877581
2992	GO:0010387	3.14846251323059e-05	0.99999870430007	5	12	COP9 signalosome assembly	BP	0.00189046325961166
4972	GO:0042558	3.17037387330059e-05	0.999999494237428	4	6	pteridine-containing compound metabolic process	BP	0.00189046325961166
4954	GO:0042407	3.29209897477695e-05	0.999998691743103	5	11	cristae formation	BP	0.00194734238556006
341	GO:0001522	3.35014808193968e-05	0.999993500399016	12	80	pseudouridine synthesis	BP	0.00196595197760809
5915	GO:0050577	3.49922145118896e-05	0.999995148757082	9	53	GDP-L-fucose synthase activity	MF	0.0020372632606371
175	GO:0000419	3.55228387591431e-05	0.999992968206181	12	97	RNA polymerase V complex	CC	0.00205199898269613
2111	GO:0008565	3.74666356674746e-05	0.999985898147918	27	341	protein transporter activity	MF	0.00214750623352951
3747	GO:0017091	3.87388311259748e-05	0.999997402147313	6	18	AU-rich element binding	MF	0.00219977591341492
4099	GO:0030234	3.89735792071078e-05	0.999991488709746	13	126	enzyme regulator activity	MF	0.00219977591341492
2019	GO:0008283	4.07409028858147e-05	0.999980169347826	46	704	cell proliferation	BP	0.00228210784801299
4073	GO:0030126	4.45684852116675e-05	0.99999374127337	9	45	COPI vesicle coat	CC	0.00247773969665466
1234	GO:0005741	4.76614307629611e-05	0.999986074656925	18	180	mitochondrial outer membrane	CC	0.0026299150676219
4911	GO:0042254	4.82449370489811e-05	0.999980068684764	31	477	ribosome biogenesis	BP	0.0026423930706679
1528	GO:0006399	4.96801613187623e-05	0.999987521802657	15	120	tRNA metabolic process	BP	0.00270099347640389
2126	GO:0008641	5.26469526658915e-05	0.999991284988324	10	58	ubiquitin-like modifier activating enzyme activity	MF	0.00282283031194384
2301	GO:0009226	5.31986728203611e-05	0.999992192855569	9	54	nucleotide-sugar biosynthetic process	BP	0.00282283031194384
3189	GO:0015157	5.32204546380051e-05	1	3	3	oligosaccharide transmembrane transporter activity	MF	0.00282283031194384
4255	GO:0031120	5.35760769338128e-05	0.99999598352417	6	22	snRNA pseudouridine synthesis	BP	0.00282283031194384
3127	GO:0010971	5.3830007301066e-05	0.999997514716619	5	12	positive regulation of G2/M transition of mitotic cell cycle	BP	0.00282283031194384
5085	GO:0043141	5.49147318289658e-05	0.999997453720098	5	12	ATP-dependent 5'-3' DNA helicase activity	MF	0.00284243672940061
188	GO:0000462	5.63876083925138e-05	0.999986470937274	14	115	maturation of SSU-rRNA from tricistronic rRNA transcript (SSU-rRNA, 5.8S rRNA, LSU-rRNA)	BP	0.00284243672940061
6850	GO:0090239	5.66252460583214e-05	1	3	3	regulation of histone H4 acetylation	BP	0.00284243672940061
735	GO:0004379	5.70219092247277e-05	1	3	3	glycylpeptide N-tetradecanoyltransferase activity	MF	0.00284243672940061
2748	GO:0010064	5.70219092247277e-05	1	3	3	embryonic shoot morphogenesis	BP	0.00284243672940061
3779	GO:0018008	5.70219092247277e-05	1	3	3	N-terminal peptidyl-glycine N-myristoylation	BP	0.00284243672940061
3844	GO:0019107	5.70219092247277e-05	1	3	3	myristoyltransferase activity	MF	0.00284243672940061
7346	GO:2000104	5.8230579378558e-05	1	3	3	negative regulation of DNA-dependent DNA replication	BP	0.00284243672940061
6926	GO:0090704	5.9970263698471e-05	0.999992476362074	8	40	nicotinate-O-glucosyltransferase activity	MF	0.00284243672940061
7020	GO:0102659	5.9970263698471e-05	0.999992476362074	8	40	UDP-glucose: 4-methylthiobutylhydroximate S-glucosyltransferase activity	MF	0.00284243672940061
7029	GO:0103099	5.9970263698471e-05	0.999992476362074	8	40	UDP-glucose:5-methylthiopentylhydroximate S-glucosyltransferase activity	MF	0.00284243672940061
7030	GO:0103100	5.9970263698471e-05	0.999992476362074	8	40	UDP-glucose: 6-methylthiohexylhydroximate S-glucosyltransferase activity	MF	0.00284243672940061
7031	GO:0103101	5.9970263698471e-05	0.999992476362074	8	40	UDP-glucose:7-methylthioheptylhydroximate S-glucosyltransferase activity	MF	0.00284243672940061
7032	GO:0103102	5.9970263698471e-05	0.999992476362074	8	40	UDP-glucose:8-methylthiooctylhydroximate S-glucosyltransferase activity	MF	0.00284243672940061
7033	GO:0103103	5.9970263698471e-05	0.999992476362074	8	40	UDP-glucose: 9-methylthiononylhydroximate S-glucosyltransferase activity	MF	0.00284243672940061
841	GO:0004579	6.19962033859554e-05	0.999992211013551	8	39	dolichyl-diphosphooligosaccharide-protein glycotransferase activity	MF	0.00291974476328506
3524	GO:0016433	6.66629783663285e-05	0.99999843722766	4	7	rRNA (adenine) methyltransferase activity	MF	0.00311965862051034
475	GO:0003861	6.81005915923134e-05	0.999998394530309	4	7	3-isopropylmalate dehydratase activity	MF	0.00316689166184632
1237	GO:0005744	7.11254219931834e-05	0.999986179866556	11	82	TIM23 mitochondrial import inner membrane translocase complex	CC	0.00328688356385999
6669	GO:0080008	7.24206356903528e-05	0.999969565987228	31	381	Cul4-RING E3 ubiquitin ligase complex	CC	0.00331635021507951
1497	GO:0006338	7.26600939738817e-05	0.999981056565552	15	126	chromatin remodeling	BP	0.00331635021507951
4394	GO:0032040	7.64637221830618e-05	0.999979963111054	15	127	small-subunit processome	CC	0.00346854455105251
4319	GO:0031429	7.77632331118484e-05	0.999995682965705	5	16	box H/ACA snoRNP complex	CC	0.00350598381481102
3765	GO:0017148	7.95750984546721e-05	0.999975716098935	18	192	negative regulation of translation	BP	0.00356592895741725
1025	GO:0004869	8.07534753683842e-05	0.999986954211372	9	95	cysteine-type endopeptidase inhibitor activity	MF	0.0035969349209267
3738	GO:0017056	8.20886973370115e-05	0.999987400758072	9	48	structural constituent of nuclear pore	MF	0.00362098195365358
4986	GO:0042646	8.22727844487155e-05	0.999967602606893	27	313	plastid nucleoid	CC	0.00362098195365358
5310	GO:0045158	8.33310106562171e-05	0.999994765764548	5	28	electron transporter, transferring electrons within cytochrome b6/f complex of photosystem II activity	MF	0.00364585498693532
4244	GO:0031080	8.59390325307305e-05	0.999995455585088	5	13	nuclear pore outer ring	CC	0.00372192257373259
2004	GO:0008250	8.60763808639807e-05	0.999990706425001	7	31	oligosaccharyltransferase complex	CC	0.00372192257373259
4749	GO:0035064	9.23810891564961e-05	0.99998761631065	8	41	methylated histone binding	MF	0.00397131263501821
69	GO:0000156	9.3874691371059e-05	0.999974732768442	15	149	phosphorelay response regulator activity	MF	0.00401219345663359
1225	GO:0005721	9.44661189581988e-05	0.999982544449719	10	97	pericentric heterochromatin	CC	0.00401426714699381
4718	GO:0034715	9.67388175989368e-05	0.999996695505826	4	11	pICln-Sm protein complex	CC	0.00408735324186594
1218	GO:0005689	9.79863187516178e-05	0.999988847311295	7	39	U12-type spliceosomal complex	CC	0.00411653886846285
1229	GO:0005732	0.000100192951303383	0.999983601095089	9	73	small nucleolar ribonucleoprotein complex	CC	0.00418546147987128
1532	GO:0006405	0.000108589085927181	0.999990822083962	6	21	RNA export from nucleus	BP	0.00451071742328975
5048	GO:0042991	0.000109733949459117	0.999965754403729	18	176	NA	NA	0.00453280906313245
991	GO:0004824	0.000129949443464768	0.999992270292462	5	14	lysine-tRNA ligase activity	MF	0.00530854245844472
1553	GO:0006430	0.000129949443464768	0.999992270292462	5	14	lysyl-tRNA aminoacylation	BP	0.00530854245844472
7357	GO:2000280	0.000132489761223423	0.999959261238848	17	213	regulation of root development	BP	0.00538257854113182
4148	GO:0030515	0.0001353399315921	0.999974465535555	10	68	snoRNA binding	MF	0.005468324886295
178	GO:0000427	0.000139016397506139	0.999991414435329	5	15	plastid-encoded plastid RNA polymerase complex	CC	0.00556535743800752
4669	GO:0034398	0.000139246838792452	0.999995567078757	4	8	telomere tethering at nuclear periphery	BP	0.00556535743800752
246	GO:0000792	0.000143191540835957	0.999972102323269	10	100	heterochromatin	CC	0.00569224867172617
184	GO:0000453	0.000149085474671303	0.999990651133987	5	15	enzyme-directed rRNA 2'-O-methylation	BP	0.00589485561347386
4151	GO:0030532	0.000157086577234882	0.999997592341451	3	6	small nuclear ribonucleoprotein complex	CC	0.00617818165997192
2102	GO:0008534	0.000158254356290681	0.999989946040458	5	15	oxidized purine nucleobase lesion DNA N-glycosylase activity	MF	0.00619117836197512
4324	GO:0031463	0.00015914688190385	0.999966069244009	11	82	Cul3-RING ubiquitin ligase complex	CC	0.00619332655156352
2756	GO:0010074	0.000161834680390095	0.999959645123722	13	103	maintenance of meristem identity	BP	0.0062649509256773
181	GO:0000445	0.000165788681344152	0.999989359796635	5	15	THO complex part of transcription export complex	CC	0.0063845911971805
4413	GO:0032204	0.000168342008435597	0.999945548855346	18	179	regulation of telomere maintenance	BP	0.00644933062369327
3064	GO:0010501	0.000170084759006483	0.999944900512298	18	182	RNA secondary structure unwinding	BP	0.00648250880460792
1541	GO:0006418	0.000175631209862299	0.999931746529779	24	289	tRNA aminoacylation for protein translation	BP	0.00663587286592298
979	GO:0004812	0.000175903581514864	0.999921900417993	31	456	aminoacyl-tRNA ligase activity	MF	0.00663587286592298
5090	GO:0043161	0.000180252673343477	0.999903082719062	50	825	proteasome-mediated ubiquitin-dependent protein catabolic process	BP	0.00676542267361252
4025	GO:0022625	0.000182653899014498	0.999926692588743	25	410	cytosolic large ribosomal subunit	CC	0.00680226292785617
2396	GO:0009512	0.000183074157782442	0.999986111663284	5	33	cytochrome b6f complex	CC	0.00680226292785617
6270	GO:0055089	0.000185549278883483	0.999982316777166	6	23	fatty acid homeostasis	BP	0.00685975684032237
3559	GO:0016567	0.00018737582483738	0.999863068112292	183	3960	protein ubiquitination	BP	0.00689282014352034
4579	GO:0033609	0.000192147962664507	0.999957577746372	11	101	oxalate metabolic process	BP	0.00699872924109046
5521	GO:0046564	0.000192147962664507	0.999957577746372	11	101	oxalate decarboxylase activity	MF	0.00699872924109046
3561	GO:0016569	0.000200332664229332	0.999925321649358	22	246	covalent chromatin modification	BP	0.0072610770554494
4229	GO:0031011	0.000221756258298471	0.999965865718098	8	44	Ino80 complex	CC	0.00799836962857998
84	GO:0000179	0.000224206838659538	0.999991279083105	4	9	rRNA (adenine-N6,N6-)-dimethyltransferase activity	MF	0.00804750177208068
5902	GO:0050486	0.000226040416420069	0.999997746068924	3	4	intramolecular transferase activity, transferring hydroxy groups	MF	0.00807411999521733
5206	GO:0043981	0.00023895452256959	0.999983064185709	5	16	histone H4-K5 acetylation	BP	0.00849437374942092
2602	GO:0009853	0.000240644186435699	0.999883781178718	36	591	photorespiration	BP	0.00851262119462578
4873	GO:0038198	0.000242921703011366	0.999990346737406	4	9	auxin receptor activity	MF	0.00851262119462578
5281	GO:0045014	0.000242921703011366	0.999990346737406	4	9	carbon catabolite repression of transcription by glucose	BP	0.00851262119462578
4184	GO:0030687	0.000254305127601536	0.999966584308248	7	35	preribosome, large subunit precursor	CC	0.00886949110134791
4777	GO:0035279	0.000260728715331974	0.999981162734459	5	16	mRNA cleavage involved in gene silencing by miRNA	BP	0.00905083624959913
1853	GO:0007062	0.00026361800237811	0.999875498060583	34	462	sister chromatid cohesion	BP	0.00910837154011097
1006	GO:0004843	0.000267598917572972	0.999916820561464	16	160	thiol-dependent ubiquitin-specific protease activity	MF	0.00918255444747465
5863	GO:0050162	0.00026824881804903	0.999938310892205	11	104	oxalate oxidase activity	MF	0.00918255444747465
6775	GO:0080129	0.000269653678317751	0.999873803070596	33	498	proteasome core complex assembly	BP	0.00918810736166568
4914	GO:0042273	0.000283409350375314	0.999953810041253	8	54	ribosomal large subunit biogenesis	BP	0.00961251714071135
2864	GO:0010228	0.000285434503369401	0.999829632937507	66	1153	vegetative to reproductive phase transition of meristem	BP	0.00963699871193311
244	GO:0000790	0.00030070107356786	0.999918456579399	13	153	nuclear chromatin	CC	0.0101062897180034
811	GO:0004526	0.000304323028490764	0.999936122355267	10	72	ribonuclease P activity	MF	0.0101817396952973
4011	GO:0019941	0.000306823918907465	0.999887922670066	20	243	modification-dependent protein catabolic process	BP	0.0102191714252333
81	GO:0000176	0.000315234705156162	0.999948472092305	8	47	nuclear exosome (RNase complex)	CC	0.0104092741536927
1239	GO:0005747	0.000315347228891961	0.999904129071814	15	185	mitochondrial respiratory chain complex I	CC	0.0104092741536927
2658	GO:0009933	0.000325078580934559	0.99985504920082	29	389	meristem structural organization	BP	0.0106828045663561
6905	GO:0090502	0.000330873127628812	0.999875090578264	21	247	RNA phosphodiester bond hydrolysis, endonucleolytic	BP	0.0108251146269356
2128	GO:0008649	0.000345733147337662	0.999951674390604	7	38	rRNA methyltransferase activity	MF	0.0112376301928785
6608	GO:0071806	0.000347345551310432	0.999904645948621	13	142	protein transmembrane transport	BP	0.0112376301928785
4234	GO:0031047	0.000348041292151632	0.999829010146003	36	510	gene silencing by RNA	BP	0.0112376301928785
2009	GO:0008266	0.000367425796745925	0.999912993319864	11	90	poly(U) RNA binding	MF	0.0118119406136494
1194	GO:0005655	0.000372368772052804	0.999928113897919	9	61	nucleolar ribonuclease P complex	CC	0.0119190246777421
1418	GO:0006164	0.000376083066659406	0.999890369694364	14	137	purine nucleotide biosynthetic process	BP	0.0119860267020675
237	GO:0000781	0.000393526862131348	0.999933194783611	8	49	chromosome, telomeric region	CC	0.0124881442858334
4331	GO:0031507	0.000415788844993804	0.999918600833846	9	60	heterochromatin assembly	BP	0.0131382167516418
6330	GO:0061575	0.000423153476947186	0.999990871901153	3	6	cyclin-dependent protein serine/threonine kinase activator activity	MF	0.0133140289725425
1214	GO:0005685	0.000441431927611531	0.999922311107138	8	61	U1 snRNP	CC	0.0138302867489816
1208	GO:0005675	0.000448663732701187	0.999962332644511	5	18	transcription factor TFIIH holo complex	CC	0.0139975512219096
107	GO:0000245	0.000455207577537871	0.999932143016218	7	45	spliceosomal complex assembly	BP	0.0141330696504192
1300	GO:0005851	0.000456830355213712	0.999961492676982	5	18	eukaryotic translation initiation factor 2B complex	CC	0.0141330696504192
4253	GO:0031118	0.000484622573726378	0.999973155313176	4	13	rRNA pseudouridine synthesis	BP	0.0149304137922202
1289	GO:0005834	0.000640938102555643	0.999766761913181	18	201	heterotrimeric G-protein complex	CC	0.0196643001257113
386	GO:0002181	0.000649062553891429	0.999833361850561	11	113	cytoplasmic translation	BP	0.0198312748903852
1961	GO:0008135	0.000682472017115357	0.999873448949492	8	51	translation factor activity, RNA binding	MF	0.0207662473026788
3487	GO:0016246	0.000690045751818288	0.999710533768535	23	286	RNA interference	BP	0.020910648725182
2639	GO:0009908	0.000708826798456964	0.999582754998204	55	961	flower development	BP	0.0213921034603706
2038	GO:0008327	0.000715197194028694	0.999847917222732	9	65	methyl-CpG binding	MF	0.0214966181001958
3060	GO:0010497	0.000736637691247044	0.999793701568368	12	129	plasmodesmata-mediated intercellular transport	BP	0.022051413316116
1872	GO:0007131	0.000756686522130771	0.999624255779476	33	475	reciprocal meiotic recombination	BP	0.0225602425186892
6119	GO:0051788	0.000773309684197344	0.999593738782602	38	637	response to misfolded protein	BP	0.0229265432261846
673	GO:0004221	0.00077517389864027	0.999769452177688	13	123	NA	NA	0.0229265432261846
4913	GO:0042256	0.000793417969960135	0.999921880753615	5	21	mature ribosome assembly	BP	0.0233726393222519
5726	GO:0048255	0.000809261409973754	0.99992070072917	5	20	mRNA stabilization	BP	0.0237447574021664
4877	GO:0040008	0.000820555548053259	0.999529895774236	49	854	regulation of growth	BP	0.0239809791395486
5302	GO:0045132	0.000839545647935927	0.999614343909523	27	362	meiotic chromosome segregation	BP	0.0244393721292844
4285	GO:0031304	0.000861242395939479	0.999945607907296	4	12	intrinsic component of mitochondrial inner membrane	CC	0.0249726520610844
4685	GO:0034470	0.000868171947372804	0.999975934792297	3	6	ncRNA processing	BP	0.0250752475737286
1302	GO:0005853	0.000887655169634366	0.999940915177164	4	14	eukaryotic translation elongation factor 1 complex	CC	0.025538219160609
407	GO:0002938	0.000900175380656953	0.999974728492538	3	6	tRNA guanine ribose methylation	BP	0.0256984431064769
2242	GO:0009020	0.000900175380656953	0.999974728492538	3	6	tRNA (guanosine-2'-O-)-methyltransferase activity	MF	0.0256984431064769
3892	GO:0019295	0.000968574652884332	0.999836803793651	7	42	coenzyme M biosynthetic process	BP	0.0274941776631286
4418	GO:0032259	0.000970513980264616	0.999391892310508	66	1208	methylation	BP	0.0274941776631286
3229	GO:0015266	0.000979815997929288	0.999803369991715	8	69	NA	NA	0.0276517537736227
4540	GO:0033290	0.00100287477250215	0.999775690962595	9	67	eukaryotic 48S preinitiation complex	CC	0.0281948899919427
5118	GO:0043295	0.00101061290422414	0.999772012018084	9	75	glutathione binding	MF	0.0282707410968017
3098	GO:0010628	0.00101526232960059	0.999772052502651	9	69	positive regulation of gene expression	BP	0.0282707410968017
105	GO:0000243	0.00101704316090739	0.999856949622232	6	35	commitment complex	CC	0.0282707410968017
1299	GO:0005850	0.00102697914273073	0.999969800943792	3	6	eukaryotic translation initiation factor 2 complex	CC	0.0283293085358894
245	GO:0000791	0.00102769282571845	0.999969772564401	3	6	euchromatin	CC	0.0283293085358894
1538	GO:0006414	0.00103064430567409	0.999620058354766	17	214	translational elongation	BP	0.0283293085358894
3673	GO:0016820	0.00103965517592978	0.999631113625447	16	184	NA	NA	0.0284711495215734
161	GO:0000389	0.00104988444292745	0.999968886623954	3	6	mRNA 3'-splice site recognition	BP	0.0285134623235841
5246	GO:0044376	0.00105276916612638	0.999968770963975	3	6	NA	NA	0.0285134623235841
7260	GO:1990022	0.00105276916612638	0.999968770963975	3	6	NA	NA	0.0285134623235841
313	GO:0001055	0.00106433519325681	0.999815428369244	7	48	RNA polymerase II activity	MF	0.0285640125599377
6023	GO:0051322	0.00106613900316592	0.999968233437795	3	6	anaphase	BP	0.0285640125599377
5175	GO:0043657	0.00106622497518837	0.999968229973508	3	6	host cell	CC	0.0285640125599377
325	GO:0001104	0.00114081318409419	0.999767185495766	8	62	NA	NA	0.030451886942933
4864	GO:0036459	0.00117822291848335	0.999632180228584	13	129	thiol-dependent ubiquitinyl hydrolase activity	MF	0.0313373390621075
2695	GO:0009982	0.0012152873437159	0.99971942999881	9	71	pseudouridine synthase activity	MF	0.032207292542779
3679	GO:0016836	0.00126199399620513	0.99977631567756	7	44	hydro-lyase activity	MF	0.0333256557426456
4699	GO:0034513	0.00130821217425231	0.999990703946215	2	3	box H/ACA snoRNA binding	MF	0.0339400730400757
6650	GO:0072588	0.00130821217425231	0.999990703946215	2	3	box H/ACA RNP complex	CC	0.0339400730400757
6651	GO:0072589	0.00130821217425231	0.999990703946215	2	3	box H/ACA scaRNP complex	CC	0.0339400730400757
6921	GO:0090661	0.00130821217425231	0.999990703946215	2	3	box H/ACA telomerase RNP complex	CC	0.0339400730400757
7241	GO:1904874	0.00130821217425231	0.999990703946215	2	3	positive regulation of telomerase RNA localization to Cajal body	BP	0.0339400730400757
2429	GO:0009561	0.00132036051386678	0.999345293845175	30	453	megagametogenesis	BP	0.0341354742640943
1824	GO:0007000	0.00133734790495348	0.999686647227649	9	72	nucleolus organization	BP	0.0344541826105436
4756	GO:0035145	0.00139408368694163	0.999893260025383	4	15	exon-exon junction complex	CC	0.0357911624348833
1159	GO:0005507	0.00141230980268574	0.999125296557484	59	1156	copper ion binding	MF	0.0361336286541812
5016	GO:0042793	0.00148876845880723	0.999414268645477	18	221	plastid transcription	BP	0.0379584620152438
5263	GO:0044614	0.00150497779533348	0.999884247792984	4	14	nuclear pore cytoplasmic filaments	CC	0.0382398825384733
2115	GO:0008599	0.00152964468590698	0.999942890159845	3	7	NA	NA	0.03860134064026
4326	GO:0031468	0.00152964468590698	0.999942890159845	3	7	nuclear envelope reassembly	BP	0.03860134064026
418	GO:0003677	0.00155117853094448	0.998715050162238	377	9431	DNA binding	MF	0.0390116124415085
5574	GO:0046907	0.0016554634426954	0.99964201836054	8	61	intracellular transport	BP	0.0413538412491003
3529	GO:0016458	0.00165633358612334	0.999304846307853	20	250	gene silencing	BP	0.0413538412491003
5802	GO:0048573	0.00166108883567525	0.999133244205708	33	513	photoperiodism, flowering	BP	0.0413538412491003
1687	GO:0006662	0.00166766354760074	0.999517618520949	11	118	glycerol ether metabolic process	BP	0.0413782022515431
3723	GO:0017004	0.00168998036176974	0.999627305929482	8	80	cytochrome complex assembly	BP	0.0417916882773426
4674	GO:0034427	0.00172157005536493	0.99973136837795	6	35	nuclear-transcribed mRNA catabolic process, exonucleolytic, 3'-5'	BP	0.0424081586172836
6370	GO:0070180	0.00172638027370873	0.999852062746291	4	20	large ribosomal subunit rRNA binding	MF	0.0424081586172836
5458	GO:0046256	0.00174586256920814	0.999927168912969	3	8	2,4,6-trinitrotoluene catabolic process	BP	0.0427447279361755
3582	GO:0016604	0.00176664658519428	0.999611934536953	8	66	nuclear body	CC	0.0431108410921667
2104	GO:0008536	0.00177352599084766	0.999419113687095	13	135	Ran GTPase binding	MF	0.0431363525537091
1781	GO:0006890	0.00179978630357212	0.999603867437279	8	65	retrograde vesicle-mediated transport, Golgi to ER	BP	0.0436315407495484
4026	GO:0022626	0.00182826887964066	0.998989398160758	38	754	cytosolic ribosome	CC	0.0440853356847776
5328	GO:0045271	0.00183042981542152	0.999500060418619	10	119	respiratory chain complex I	CC	0.0440853356847776
1211	GO:0005681	0.00201699083648282	0.999115104889718	21	309	spliceosomal complex	CC	0.0484208774186817
1966	GO:0008143	0.00205644661143397	0.999666521593074	6	36	poly(A) binding	MF	0.0490642634129865
3084	GO:0010589	0.00205706270733376	0.999667398323227	6	35	leaf proximal/distal pattern formation	BP	0.0490642634129865
