## Supplementary File 2 for "Validation and characterisation of a wheat GENIE3 network using an independent RNA-Seq dataset": GRASgenie3_GOseq_enrichment.txt

category	over_represented_pvalue	under_represented_pvalue	numDEInCat	numInCat	term	ontology	over_rep_padj
241	GO:0000786	1.79153194874461e-65	1	172	466	nucleosome	CC	1.32465872290176e-61
2019	GO:0008283	1.15757088364454e-57	1	257	704	cell proliferation	BP	4.27953955683385e-54
1494	GO:0006334	1.00608855492368e-47	1	141	409	nucleosome assembly	BP	2.47967292503524e-44
2838	GO:0010200	2.80574750946175e-34	1	478	2255	response to chitin	BP	5.18642427124004e-31
246	GO:0000792	1.92893210076046e-33	1	53	100	heterochromatin	CC	2.85250479060456e-30
1225	GO:0005721	5.09814259593562e-33	1	51	97	pericentric heterochromatin	CC	6.282611059058e-30
6452	GO:0070828	4.68600308434886e-32	1	51	99	heterochromatin organization	BP	4.9497581150965e-29
244	GO:0000790	1.78259216298003e-30	1	68	153	nuclear chromatin	CC	1.64756080663429e-27
723	GO:0004364	7.19586644308369e-30	1	105	309	glutathione transferase activity	MF	5.9118040533512e-27
1462	GO:0006270	1.25524909689134e-27	1	109	246	DNA replication initiation	BP	9.28131182241454e-25
2610	GO:0009863	1.95390144529282e-23	1	218	820	salicylic acid mediated signaling pathway	BP	1.31337702604501e-20
6091	GO:0051726	6.69541694676367e-23	1	150	475	regulation of cell cycle	BP	4.12549274203088e-20
1710	GO:0006749	2.19766427393621e-22	1	91	291	glutathione metabolic process	BP	1.24996381857572e-19
4221	GO:0030968	2.27226161878722e-21	1	179	688	endoplasmic reticulum unfolded protein response	BP	1.13881494874118e-18
1466	GO:0006275	2.31028188140624e-21	1	125	345	regulation of DNA replication	BP	1.13881494874118e-18
6294	GO:0060416	3.13146123994704e-21	1	58	145	response to growth hormone	BP	1.44712652551053e-18
274	GO:0000911	1.05620808625265e-20	1	217	735	cytokinesis by cell plate formation	BP	4.59388387632475e-18
1657	GO:0006612	2.18344572391819e-20	1	317	1469	protein targeting to membrane	BP	8.57970142596163e-18
1498	GO:0006342	2.20468389360659e-20	1	178	619	chromatin silencing	BP	8.57970142596163e-18
6062	GO:0051567	2.59088279063754e-20	1	187	629	histone H3-K9 methylation	BP	9.57849367698699e-18
1220	GO:0005694	3.3428352925185e-20	1	148	559	chromosome	CC	1.17699638823247e-17
6792	GO:0080148	1.29304163196806e-19	1	61	163	negative regulation of response to water deprivation	BP	4.34579537580538e-17
2363	GO:0009407	2.00594833910982e-19	1	200	881	toxin catabolic process	BP	6.44868783451218e-17
2975	GO:0010363	3.12715441098271e-19	1	302	1413	regulation of plant-type hypersensitive response	BP	9.6342415478359e-17
1018	GO:0004857	3.48357452622175e-19	1	82	301	enzyme inhibitor activity	MF	1.03030200187534e-16
1454	GO:0006260	5.31684908626035e-19	1	153	510	DNA replication	BP	1.51203008245419e-16
2994	GO:0010389	6.09433520970334e-19	1	83	202	regulation of G2/M transition of mitotic cell cycle	BP	1.6689449829832e-16
3564	GO:0016572	7.75529781869263e-19	1	89	226	histone phosphorylation	BP	2.04795257397905e-16
403	GO:0002679	8.77051678835408e-19	1	134	489	respiratory burst involved in defense response	BP	2.2361793494169e-16
5071	GO:0043086	9.2351263371684e-18	1	130	536	negative regulation of catalytic activity	BP	2.27615080456744e-15
1314	GO:0005886	1.62123559886264e-17	1	2203	13857	plasma membrane	CC	3.86690839290011e-15
1455	GO:0006261	4.52890243784061e-17	1	125	399	DNA-dependent DNA replication	BP	1.04645951954355e-14
7357	GO:2000280	1.13992093990878e-16	1	61	213	regulation of root development	BP	2.55411376657136e-14
6567	GO:0071490	2.05902074838074e-16	1	22	35	cellular response to far red light	BP	4.34982840386491e-14
6568	GO:0071491	2.05902074838074e-16	1	22	35	cellular response to red light	BP	4.34982840386491e-14
5598	GO:0046982	2.37040090490433e-16	1	273	1292	protein heterodimerization activity	MF	4.86854008079518e-14
2517	GO:0009704	5.18673367620341e-16	1	63	195	de-etiolation	BP	1.03650564329319e-13
6523	GO:0071289	8.73481173509334e-16	1	28	65	cellular response to nickel ion	BP	1.69961047287579e-13
4162	GO:0030599	4.50473001822533e-15	1	76	295	pectinesterase activity	MF	8.54050609096362e-13
1812	GO:0006979	5.45299506205679e-15	1	539	2970	response to oxidative stress	BP	1.0079861372212e-12
2507	GO:0009693	1.10309170378086e-14	1	121	498	ethylene biosynthetic process	BP	1.98933172140382e-12
1847	GO:0007049	1.3721581811834e-14	1	119	427	cell cycle	BP	2.41565180754049e-12
1025	GO:0004869	1.72498034531214e-14	1	31	95	cysteine-type endopeptidase inhibitor activity	MF	2.96616387749719e-12
2511	GO:0009697	3.75099923740682e-14	1	206	911	salicylic acid biosynthetic process	BP	6.14431586511301e-12
4230	GO:0031012	3.77044432248623e-14	1	69	249	extracellular matrix	CC	6.14431586511301e-12
5950	GO:0050896	3.82253894773057e-14	1	65	294	response to stimulus	BP	6.14431586511301e-12
5067	GO:0043069	6.96472423766113e-14	1	176	749	negative regulation of programmed cell death	BP	1.09568448964397e-11
6569	GO:0071492	2.8938944018741e-13	1	23	47	cellular response to UV-A	BP	4.45780316822023e-11
6808	GO:0080167	3.52303991441169e-13	1	389	2203	response to karrikin	BP	5.2817974674234e-11
5789	GO:0048527	3.57167802774101e-13	1	143	612	lateral root development	BP	5.2817974674234e-11
2609	GO:0009862	5.13299128121583e-13	1	233	1105	systemic acquired resistance, salicylic acid mediated signaling pathway	BP	7.44183088888428e-11
2792	GO:0010117	8.12340978042555e-13	1	28	65	photoprotection	BP	1.15508638300897e-10
2391	GO:0009506	8.20553957658372e-12	1	954	5619	plasmodesma	CC	1.14475018168415e-09
2450	GO:0009611	8.69981637848595e-12	1	634	3690	response to wounding	BP	1.19123041300972e-09
3078	GO:0010583	2.72074600671116e-11	1	110	467	response to cyclopentenone	BP	3.65767199520406e-09
1628	GO:0006559	3.02480030570325e-11	1	40	94	L-phenylalanine catabolic process	BP	3.99381668935176e-09
2481	GO:0009651	4.11260316974130e-11	1	758	4724	response to salt stress	BP	5.3348399714153e-09
4705	GO:0034605	6.06645217701657e-11	1	52	182	cellular response to heat	BP	7.7336805856656e-09
1307	GO:0005874	7.91595837437295e-11	1	136	533	microtubule	CC	9.92044003730739e-09
2460	GO:0009627	8.59639258507082e-11	1	293	1549	systemic acquired resistance	BP	1.05936211290023e-08
4025	GO:0022625	9.83033928564496e-11	1	76	410	cytosolic large ribosomal subunit	CC	1.1915660439026e-08
2605	GO:0009856	1.4284541939965e-10	0.999999999988112	17	42	pollination	BP	1.7035468242597e-08
1802	GO:0006952	1.48773915858405e-10	1	982	6067	defense response	BP	1.74608624421754e-08
5534	GO:0046658	1.56892811907871e-10	1	122	613	anchored component of plasma membrane	CC	1.81260226757312e-08
1485	GO:0006306	1.81481893204817e-10	1	155	601	DNA methylation	BP	2.06442633593295e-08
2618	GO:0009873	1.8835658672867e-10	1	180	896	ethylene-activated signaling pathway	BP	2.11016454889664e-08
2533	GO:0009738	1.94921932625436e-10	1	322	1771	abscisic acid-activated signaling pathway	BP	2.15112353706339e-08
2466	GO:0009636	2.12137130740109e-10	1	141	677	response to toxic substance	BP	2.30667933042995e-08
5417	GO:0045926	3.22301017064176e-10	0.999999999938552	35	118	negative regulation of growth	BP	3.45375901474278e-08
3033	GO:0010466	3.79801835196105e-10	0.999999999928204	33	138	negative regulation of peptidase activity	BP	4.01179252777143e-08
6566	GO:0071486	1.11776569087237e-09	0.999999999820943	24	65	cellular response to high light intensity	BP	1.16405063638173e-07
4971	GO:0042555	1.64631024332552e-09	0.999999999912771	16	21	MCM complex	CC	1.69066915821512e-07
2230	GO:0008969	1.70899618909845e-09	0.999999999868091	14	32	NA	NA	1.73100244139643e-07
2931	GO:0010310	2.26287386234756e-09	1	182	901	regulation of hydrogen peroxide metabolic process	BP	2.26103909975647e-07
2524	GO:0009723	2.63074871194786e-09	1	276	1505	response to ethylene	BP	2.59356746348566e-07
855	GO:0004602	3.06564508756892e-09	0.999999999301999	31	101	glutathione peroxidase activity	MF	2.98254997072166e-07
3529	GO:0016458	3.2828643569413e-09	1	75	250	gene silencing	BP	3.15240247470441e-07
6010	GO:0051276	3.88765994893833e-09	0.999999998805516	46	154	chromosome organization	BP	3.68530226441667e-07
4733	GO:0034968	4.10770837517795e-09	1	107	425	histone lysine methylation	BP	3.84460705393237e-07
6564	GO:0071483	4.96277877170173e-09	0.999999999235628	22	54	cellular response to blue light	BP	4.58684827974532e-07
1183	GO:0005618	6.041475975309e-09	1	507	3103	cell wall	CC	5.51489794585614e-07
2473	GO:0009643	6.6740385415218e-09	0.999999998322103	33	117	photosynthetic acclimation	BP	6.01802938731856e-07
1231	GO:0005737	7.19945598800164e-09	1	2171	15280	cytoplasm	CC	6.41358765967279e-07
3124	GO:0010951	7.63082194338605e-09	0.99999999799883	33	155	negative regulation of endopeptidase activity	BP	6.7169401725472e-07
1179	GO:0005576	7.7327715019735e-09	1	935	6188	extracellular region	CC	6.72660146889318e-07
4292	GO:0031348	8.40871665035593e-09	1	428	2327	negative regulation of defense response	BP	7.19792246782943e-07
4812	GO:0035556	8.46928935219314e-09	1	382	2025	intracellular signal transduction	BP	7.19792246782943e-07
594	GO:0004058	8.82020783365613e-09	0.999999999168767	17	28	aromatic-L-amino-acid decarboxylase activity	MF	7.24629074689483e-07
1002	GO:0004837	8.82020783365613e-09	0.999999999168767	17	28	tyrosine decarboxylase activity	MF	7.24629074689483e-07
7118	GO:1901695	8.82020783365613e-09	0.999999999168767	17	28	tyramine biosynthetic process	BP	7.24629074689483e-07
4136	GO:0030414	9.13366530483208e-09	0.999999997567172	33	154	peptidase inhibitor activity	MF	7.42135398504707e-07
7263	GO:1990055	1.31242302890373e-08	0.999999998679779	17	29	phenylacetaldehyde synthase activity	MF	1.05478868214285e-06
4939	GO:0042350	1.65393512637556e-08	0.999999997477611	20	50	GDP-L-fucose biosynthetic process	BP	1.31496734671192e-06
2833	GO:0010193	2.22855383497195e-08	1	174	835	response to ozone	BP	1.75297096338113e-06
2365	GO:0009409	2.25228800951993e-08	1	727	4560	response to cold	BP	1.75299132025162e-06
3550	GO:0016538	2.60760355288421e-08	0.999999993114219	34	97	cyclin-dependent protein serine/threonine kinase regulator activity	MF	2.00839798646103e-06
5576	GO:0046910	2.73395146247673e-08	0.999999992259065	35	127	pectinesterase inhibitor activity	MF	2.06414368970887e-06
4890	GO:0042127	2.73581392468853e-08	1	102	414	regulation of cell proliferation	BP	2.06414368970887e-06
1305	GO:0005871	3.20697338852778e-08	0.999999987731926	60	175	kinesin complex	CC	2.39518800351257e-06
2301	GO:0009226	3.41400616140035e-08	0.999999994190832	21	54	nucleotide-sugar biosynthetic process	BP	2.52431615573942e-06
4940	GO:0042351	3.54615591952347e-08	0.999999993853189	21	57	'de novo' GDP-L-fucose biosynthetic process	BP	2.59606701672837e-06
1926	GO:0008017	3.64521572452895e-08	1	98	369	microtubule binding	MF	2.64242402619285e-06
5915	GO:0050577	3.7758867361255e-08	0.999999993801339	20	53	GDP-L-fucose synthase activity	MF	2.71057344921476e-06
2989	GO:0010380	3.85143704633779e-08	0.999999989747373	33	99	regulation of chlorophyll biosynthetic process	BP	2.73822360775208e-06
1857	GO:0007067	5.87484920624675e-08	1	101	445	NA	NA	4.13701286009414e-06
4026	GO:0022626	6.94825494938942e-08	1	120	754	cytosolic ribosome	CC	4.84673557507409e-06
1160	GO:0005509	7.7632824427469e-08	1	341	1991	calcium ion binding	MF	5.36464583006267e-06
1159	GO:0005507	8.66375720615945e-08	1	196	1156	copper ion binding	MF	5.93146488725398e-06
231	GO:0000775	8.75332185343459e-08	0.999999968522761	48	163	chromosome, centromeric region	CC	5.9378038334216e-06
5118	GO:0043295	9.76179429415648e-08	0.999999978234313	25	75	glutathione binding	MF	6.561700637363e-06
1026	GO:0004871	1.32160797712499e-07	1	197	1004	NA	NA	8.80357602059657e-06
1163	GO:0005516	1.49738227015526e-07	1	313	1750	calmodulin binding	MF	9.88539687993568e-06
4961	GO:0042538	1.71040516297504e-07	1	208	1169	hyperosmotic salinity response	BP	1.11706837714999e-05
2614	GO:0009867	1.7222855693143e-07	1	264	1472	jasmonic acid mediated signaling pathway	BP	1.11706837714999e-05
5369	GO:0045548	1.86653700359451e-07	0.999999967952233	21	42	phenylalanine ammonia-lyase activity	MF	1.2001021395285e-05
71	GO:0000160	2.37745729554696e-07	1	153	771	phosphorelay signal transduction system	BP	1.51542407269605e-05
1503	GO:0006350	2.99837276861107e-07	1	255	1528	NA	NA	1.89486908129147e-05
423	GO:0003688	3.9760266582199e-07	0.99999994814592	16	30	DNA replication origin binding	MF	2.49141873820999e-05
2114	GO:0008574	4.18235143964563e-07	0.999999941050083	18	31	ATP-dependent microtubule motor activity, plus-end-directed	MF	2.59868122224704e-05
2703	GO:0010008	5.5806936737526e-07	1	151	726	endosome membrane	CC	3.4386374186439e-05
100	GO:0000226	7.45321838468186e-07	0.999999692779729	250	1176	microtubule cytoskeleton organization	BP	4.554470804656e-05
1885	GO:0007165	8.46755618207917e-07	0.999999434516884	709	4038	signal transduction	BP	5.13189429592569e-05
5159	GO:0043565	8.67711512782567e-07	0.999999503083732	397	2454	sequence-specific DNA binding	MF	5.21614546789781e-05
1858	GO:0007076	9.89082181622296e-07	0.999999902738243	14	21	mitotic chromosome condensation	BP	5.89780133138327e-05
5863	GO:0050162	9.99754208156544e-07	0.999999723850689	26	104	oxalate oxidase activity	MF	5.91374609208759e-05
4885	GO:0042023	1.08331203071109e-06	0.999999634205799	76	330	DNA endoreduplication	BP	6.35715012307759e-05
2405	GO:0009524	1.14735264630811e-06	0.99999955662024	146	718	phragmoplast	CC	6.67994131244264e-05
7388	GO:2001147	1.58885170073995e-06	0.999999614808283	22	74	camalexin binding	MF	9.1069530816056e-05
7389	GO:2001227	1.58885170073995e-06	0.999999614808283	22	74	quercitrin binding	MF	9.1069530816056e-05
5538	GO:0046686	1.64237751070389e-06	0.999998864819583	470	2965	response to cadmium ion	BP	9.34133793395735e-05
40	GO:0000086	1.76184810541834e-06	0.999999798146736	13	24	G2/M transition of mitotic cell cycle	BP	9.94435487897954e-05
2544	GO:0009751	1.82748797213214e-06	0.999998755409445	400	2372	response to salicylic acid	BP	0.000102367015651099
4002	GO:0019901	1.88020607684518e-06	0.999999047351083	144	711	protein kinase binding	MF	0.000104528148362355
5387	GO:0045736	1.96080105768319e-06	0.999999539629651	22	60	negative regulation of cyclin-dependent protein serine/threonine kinase activity	BP	0.000108195246421713
4303	GO:0031390	2.04745075299104e-06	1	6	6	Ctf18 RFC-like complex	CC	0.000112139636056413
2445	GO:0009595	2.19253076695032e-06	0.99999895918699	103	474	detection of biotic stimulus	BP	0.000118871937149244
1833	GO:0007020	2.20252304428542e-06	0.999999261693205	71	280	microtubule nucleation	BP	0.000118871937149244
910	GO:0004674	2.33126645143879e-06	0.999998181392739	833	4839	protein serine/threonine kinase activity	MF	0.000124908580738684
74	GO:0000165	2.48590633921491e-06	0.999998525723785	197	1062	MAPK cascade	BP	0.000132235909871619
1889	GO:0007178	2.63522341076909e-06	0.99999841562567	220	1076	transmembrane receptor protein serine/threonine kinase signaling pathway	BP	0.000139177442137333
2672	GO:0009956	2.86407403755123e-06	0.999999300345628	23	58	radial pattern formation	BP	0.000150191230025913
133	GO:0000303	2.90760568061372e-06	0.999999125060757	29	85	response to superoxide	BP	0.000151400256355337
447	GO:0003777	2.98767353462094e-06	0.999998789842869	60	207	microtubule motor activity	MF	0.000154481525279631
2679	GO:0009963	3.41869854511358e-06	0.999998452779217	80	390	positive regulation of flavonoid biosynthetic process	BP	0.000175540673906735
1283	GO:0005819	3.49496959458603e-06	0.999998538149248	63	251	spindle	CC	0.000178219346085304
925	GO:0004713	3.58641912527637e-06	0.999997296077616	519	2896	protein tyrosine kinase activity	MF	0.000181630020632147
2566	GO:0009800	4.51922398833896e-06	0.999998954704978	21	51	cinnamic acid biosynthetic process	BP	0.000227313892311417
4579	GO:0033609	4.76150329038056e-06	0.999998629930179	24	101	oxalate metabolic process	BP	0.000234721789639448
5521	GO:0046564	4.76150329038056e-06	0.999998629930179	24	101	oxalate decarboxylase activity	MF	0.000234721789639448
6017	GO:0051301	4.76173498051354e-06	0.999996617039159	331	1782	cell division	BP	0.000234721789639448
4197	GO:0030797	5.05373033726554e-06	1	6	6	24-methylenesterol C-methyltransferase activity	MF	0.000247465444461863
2439	GO:0009581	5.32843363910389e-06	0.99999821922126	32	98	detection of external stimulus	BP	0.000258557789120736
3354	GO:0015824	5.35019498721567e-06	0.999997305762759	83	402	proline transport	BP	0.000258557789120736
3507	GO:0016310	6.0220462226129e-06	0.999995109028394	772	4621	phosphorylation	BP	0.000289136427077921
397	GO:0002237	6.50842605435986e-06	0.999996660630222	89	398	response to molecule of bacterial origin	BP	0.000310472917715721
3681	GO:0016841	6.69565646850702e-06	0.999998571932873	19	43	ammonia-lyase activity	MF	0.000317356948257314
3651	GO:0016772	7.02101743848447e-06	0.999994323136797	761	4450	transferase activity, transferring phosphorus-containing groups	MF	0.000330658617453211
1831	GO:0007018	7.5218561420115e-06	0.999996515226095	65	233	microtubule-based movement	BP	0.000352003824772361
4877	GO:0040008	7.64258824038492e-06	0.999995210526683	154	854	regulation of growth	BP	0.000355404386474252
4408	GO:0032147	7.99881113668822e-06	0.999996891878919	39	134	activation of protein kinase activity	BP	0.000369645059654204
418	GO:0003677	9.4559110874081e-06	0.99999189037847	1317	9431	DNA binding	MF	0.000434267121616742
2724	GO:0010030	9.59642485807415e-06	0.999995958937077	43	180	positive regulation of seed germination	BP	0.000437999786423459
4099	GO:0030234	1.19780882804265e-05	0.999995788606988	30	126	enzyme regulator activity	MF	0.000540643315625593
1227	GO:0005730	1.19915477093045e-05	0.999991138872399	314	2107	nucleolus	CC	0.000540643315625593
232	GO:0000776	1.24795932641484e-05	0.99999798542452	14	29	kinetochore	CC	0.000559237046030989
4101	GO:0030242	1.27146908384034e-05	0.999999677120953	8	9	autophagy of peroxisome	BP	0.000566339903970814
386	GO:0002181	1.3431236561271e-05	0.999995631482644	26	113	cytoplasmic translation	BP	0.000594674030742742
1094	GO:0005221	1.69099495063109e-05	0.999997863578167	12	21	intracellular cyclic nucleotide activated cation channel activity	MF	0.000744239087200376
446	GO:0003774	1.82013658032336e-05	0.999991551700305	53	180	motor activity	MF	0.00079633492836939
5947	GO:0050832	1.83090259430344e-05	0.999984953717813	699	4393	defense response to fungus	BP	0.00079633492836939
914	GO:0004683	1.90982300508215e-05	0.999988196403451	125	611	calmodulin-dependent protein kinase activity	MF	0.000825802999975288
1186	GO:0005634	2.0977991947501e-05	0.999980971694046	3702	27079	nucleus	CC	0.000901809723603619
3503	GO:0016301	2.11489289857648e-05	0.999982167117126	924	5633	kinase activity	MF	0.000903902779888699
2733	GO:0010043	2.41150042696631e-05	0.999983706535129	173	964	response to zinc ion	BP	0.00102474908948212
2735	GO:0010045	2.48193581863053e-05	0.999985222638885	104	495	response to nickel cation	BP	0.00104865333959738
924	GO:0004712	2.8801486757371e-05	0.999981697450855	131	643	protein serine/threonine/tyrosine kinase activity	MF	0.00120998973343183
1096	GO:0005223	2.98004878589032e-05	0.999997039712714	10	16	intracellular cGMP-activated cation channel activity	MF	0.0012448859165465
779	GO:0004470	3.07366686492828e-05	0.999994880781586	13	28	malic enzyme activity	MF	0.00127678049434156
3133	GO:0012505	3.55963733031476e-05	0.999974579880474	222	1176	endomembrane system	CC	0.00147038873856689
6313	GO:0061025	3.64293059599828e-05	0.999975408725663	164	934	membrane fusion	BP	0.00148776888032427
121	GO:0000278	3.66065207622857e-05	0.999977351149743	115	522	mitotic cell cycle	BP	0.00148776888032427
4108	GO:0030261	3.66207649741705e-05	0.999995153781304	12	20	chromosome condensation	BP	0.00148776888032427
4491	GO:0032876	3.71896364257476e-05	0.999992348180584	15	37	negative regulation of DNA endoreduplication	BP	0.00150262388924578
1749	GO:0006827	3.7470159230098e-05	1	3	3	NA	NA	0.0015057302029747
1197	GO:0005658	3.98352561871738e-05	0.999995892084331	10	16	alpha DNA polymerase:primase complex	CC	0.00153067993037133
6926	GO:0090704	3.98511210252952e-05	0.999991547677868	15	40	nicotinate-O-glucosyltransferase activity	MF	0.00153067993037133
7020	GO:0102659	3.98511210252952e-05	0.999991547677868	15	40	UDP-glucose: 4-methylthiobutylhydroximate S-glucosyltransferase activity	MF	0.00153067993037133
7029	GO:0103099	3.98511210252952e-05	0.999991547677868	15	40	UDP-glucose:5-methylthiopentylhydroximate S-glucosyltransferase activity	MF	0.00153067993037133
7030	GO:0103100	3.98511210252952e-05	0.999991547677868	15	40	UDP-glucose: 6-methylthiohexylhydroximate S-glucosyltransferase activity	MF	0.00153067993037133
7031	GO:0103101	3.98511210252952e-05	0.999991547677868	15	40	UDP-glucose:7-methylthioheptylhydroximate S-glucosyltransferase activity	MF	0.00153067993037133
7032	GO:0103102	3.98511210252952e-05	0.999991547677868	15	40	UDP-glucose:8-methylthiooctylhydroximate S-glucosyltransferase activity	MF	0.00153067993037133
7033	GO:0103103	3.98511210252952e-05	0.999991547677868	15	40	UDP-glucose: 9-methylthiononylhydroximate S-glucosyltransferase activity	MF	0.00153067993037133
428	GO:0003700	3.99541826564333e-05	0.999966491532843	764	5312	DNA-binding transcription factor activity	MF	0.00153067993037133
917	GO:0004693	4.05691465480863e-05	0.999983105676889	37	144	cyclin-dependent protein serine/threonine kinase activity	MF	0.00154355097474199
6123	GO:0051865	4.07928262347144e-05	0.999986845754243	24	84	protein autoubiquitination	BP	0.00154355097474199
5761	GO:0048453	4.09164175073614e-05	0.99998137726626	46	163	sepal formation	BP	0.00154355097474199
3908	GO:0019370	4.15035698172325e-05	0.999997265501682	7	12	leukotriene biosynthetic process	BP	0.00155775327527217
77	GO:0000170	4.43731779922651e-05	0.999997639228859	7	10	sphingosine hydroxylase activity	MF	0.00165704685896368
3342	GO:0015802	4.62022487363057e-05	0.999979379014454	42	170	basic amino acid transport	BP	0.00171336872007803
1602	GO:0006519	4.6344839601786e-05	0.999988313136496	18	49	NA	NA	0.00171336872007803
5965	GO:0051020	4.76565392977639e-05	0.999970711117166	107	519	GTPase binding	MF	0.00175309677396849
3023	GO:0010440	4.85603042942186e-05	0.999978385014923	41	176	stomatal lineage progression	BP	0.00177749945520521
235	GO:0000779	4.94274701651073e-05	1	6	6	condensed chromosome, centromeric region	CC	0.00180032864236849
7062	GO:1900384	5.27034783454704e-05	0.999979016430635	32	142	regulation of flavonol biosynthetic process	BP	0.00191024273963926
394	GO:0002221	5.52806784905283e-05	0.999966148951969	102	492	pattern recognition receptor signaling pathway	BP	0.00199387969150715
3965	GO:0019752	5.5716580940671e-05	0.999978640849157	31	111	carboxylic acid metabolic process	BP	0.00199984659939476
5997	GO:0051225	5.607093189609e-05	0.999973037377689	50	188	spindle assembly	BP	0.00200284285236565
2124	GO:0008622	5.89486272530749e-05	1	6	6	epsilon DNA polymerase complex	CC	0.00209551033610209
280	GO:0000922	5.99017654982387e-05	0.999981325022906	23	67	spindle pole	CC	0.00211920408657405
7068	GO:1900459	6.70341179979535e-05	0.999958628726848	103	498	positive regulation of brassinosteroid mediated signaling pathway	BP	0.00236023937369937
5675	GO:0047787	7.36576518361992e-05	0.999995120984881	7	11	delta4-3-oxosteroid 5beta-reductase activity	MF	0.00258115960984292
350	GO:0001666	7.51520887112048e-05	0.999954318620169	94	473	response to hypoxia	BP	0.00260559809418065
1195	GO:0005656	7.54122250682524e-05	0.999994195653421	8	12	nuclear pre-replicative complex	CC	0.00260559809418065
1459	GO:0006267	7.54122250682524e-05	0.999994195653421	8	12	pre-replicative complex assembly involved in nuclear cell cycle DNA replication	BP	0.00260559809418065
1464	GO:0006272	7.71904631003931e-05	0.9999913198268	10	16	leading strand elongation	BP	0.00265463387983399
1428	GO:0006182	7.9405685803293e-05	0.999950638395082	104	505	cGMP biosynthetic process	BP	0.00271817426309976
2743	GO:0010054	8.04037456400182e-05	0.999971290908572	26	96	trichoblast differentiation	BP	0.00273965573853592
662	GO:0004170	9.16582320446851e-05	0.999997130690405	5	7	dUTP diphosphatase activity	MF	0.00305389877406912
1446	GO:0006226	9.16582320446851e-05	0.999997130690405	5	7	dUMP biosynthetic process	BP	0.00305389877406912
2356	GO:0009394	9.16582320446851e-05	0.999997130690405	5	7	2'-deoxyribonucleotide metabolic process	BP	0.00305389877406912
5437	GO:0046081	9.16582320446851e-05	0.999997130690405	5	7	dUTP catabolic process	BP	0.00305389877406912
1460	GO:0006268	9.16913075254726e-05	0.999975319609696	19	46	DNA unwinding involved in DNA replication	BP	0.00305389877406912
1327	GO:0005950	9.41506481619575e-05	0.999994304628743	7	10	anthranilate synthase complex	CC	0.00312174839690365
254	GO:0000808	9.79193545084612e-05	0.999982633735804	12	27	origin recognition complex	CC	0.00323221297873019
5212	GO:0043995	0.000103550878319716	0.999990803524638	8	13	histone acetyltransferase activity (H4-K5 specific)	MF	0.0034029119746488
6809	GO:0080168	0.000105555125209022	0.999964798486791	25	65	abscisic acid transport	BP	0.00345342741502438
2330	GO:0009294	0.000108125939396008	0.999947363695674	47	190	DNA mediated transformation	BP	0.00352195240481975
4155	GO:0030553	0.000119784601504392	0.999972938160667	15	35	cGMP binding	MF	0.00388459361194507
16	GO:0000035	0.000124245182594229	0.999980538344057	10	25	acyl binding	MF	0.00398221060313293
7286	GO:1990316	0.000124383972946414	0.999989646549235	8	12	Atg1/ULK1 kinase complex	CC	0.00398221060313293
3296	GO:0015696	0.000124768649199579	0.99994609826595	35	140	ammonium transport	BP	0.00398221060313293
3420	GO:0016034	0.000124948993768845	0.999989418369496	7	13	maleylacetoacetate isomerase activity	MF	0.00398221060313293
3055	GO:0010492	0.000127841806770559	0.999956194592506	24	75	maintenance of shoot apical meristem identity	BP	0.00405691982515671
5297	GO:0045088	0.000129489487716188	0.999935757608412	47	221	regulation of innate immune response	BP	0.00409164646227989
4656	GO:0034271	0.000140635032736486	0.999992658709057	7	9	phosphatidylinositol 3-kinase complex, class III, type I	CC	0.00440616708497277
4657	GO:0034272	0.000140635032736486	0.999992658709057	7	9	phosphatidylinositol 3-kinase complex, class III, type II	CC	0.00440616708497277
1763	GO:0006862	0.000141787117055715	0.999940080397115	33	130	nucleotide transport	BP	0.00442351874898717
6775	GO:0080129	0.000142609713070133	0.999913240346409	85	498	proteasome core complex assembly	BP	0.00443048831277548
6119	GO:0051788	0.000151486258691097	0.999902410475604	106	637	response to misfolded protein	BP	0.00468656651364841
4996	GO:0042742	0.000159919081564452	0.999865028495116	687	4294	defense response to bacterium	BP	0.00492684037119817
5409	GO:0045892	0.000164521280413216	0.999885231747146	154	899	negative regulation of transcription, DNA-templated	BP	0.00504759480238721
1286	GO:0005829	0.000173666399531813	0.999846140425074	1393	9464	cytosol	CC	0.005306154372472
4568	GO:0033550	0.000176011949494676	0.999995841355424	5	6	MAP kinase tyrosine phosphatase activity	MF	0.00533373915804768
7283	GO:1990264	0.000176011949494676	0.999995841355424	5	6	peptidyl-tyrosine dephosphorylation involved in inactivation of protein kinase activity	BP	0.00533373915804768
2023	GO:0008289	0.000191543795007448	0.999888602683366	68	456	lipid binding	MF	0.00578071355218396
3736	GO:0017050	0.000194728924072024	0.999969266525014	10	22	D-erythro-sphingosine kinase activity	MF	0.00585294985605099
1891	GO:0007188	0.000199499038290002	0.999986239365016	7	10	adenylate cyclase-modulating G protein-coupled receptor signaling pathway	BP	0.00595622118571965
5117	GO:0043269	0.000199775879640042	0.999913655365287	33	133	regulation of ion transport	BP	0.00595622118571965
2710	GO:0010016	0.000207156721036498	0.999881188162092	67	341	shoot system morphogenesis	BP	0.00615147307367015
2867	GO:0010231	0.00020814973266695	0.99986288823015	115	587	maintenance of seed dormancy	BP	0.00615623649335772
1308	GO:0005875	0.000211824676475156	0.999897822572728	43	162	microtubule associated complex	CC	0.00623996676437172
1095	GO:0005222	0.00022180042427145	0.999967046476353	10	19	intracellular cAMP-activated cation channel activity	MF	0.00648218315044703
1901	GO:0007263	0.00022180042427145	0.999967046476353	10	19	nitric oxide mediated signal transduction	BP	0.00648218315044703
4902	GO:0042171	0.000231636347672393	0.999994170261756	5	6	lysophosphatidic acid acyltransferase activity	MF	0.00669030919800655
6271	GO:0055091	0.000231636347672393	0.999994170261756	5	6	phospholipid homeostasis	BP	0.00669030919800655
6389	GO:0070328	0.000231636347672393	0.999994170261756	5	6	triglyceride homeostasis	BP	0.00669030919800655
5566	GO:0046872	0.000239921498160725	0.999787436634414	1315	9321	metal ion binding	MF	0.00690264419221947
5760	GO:0048451	0.000248677183089213	0.999875634367755	46	177	petal formation	BP	0.00712681818512265
1850	GO:0007052	0.000251203994002966	0.999957500417722	10	24	mitotic spindle organization	BP	0.00717143757396885
2532	GO:0009737	0.000260220396257164	0.999780089288136	644	4267	response to abscisic acid	BP	0.00736795104771177
5371	GO:0045550	0.000261076977887542	0.999993244816291	5	6	geranylgeranyl reductase activity	MF	0.00736795104771177
5992	GO:0051188	0.000261076977887542	0.999993244816291	5	6	cofactor biosynthetic process	BP	0.00736795104771177
1865	GO:0007112	0.000267409435734555	0.999951630454578	11	24	male meiosis cytokinesis	BP	0.00751796717802776
3067	GO:0010508	0.000271622692974738	0.999914096048788	19	62	positive regulation of autophagy	BP	0.0076074931509667
6443	GO:0070696	0.000280813093398664	0.999892352174756	26	87	transmembrane receptor protein serine/threonine kinase binding	MF	0.007835215141848
4365	GO:0031683	0.00028347776510881	0.999970479148516	8	13	G-protein beta/gamma-subunit complex binding	MF	0.00784706947214749
402	GO:0002540	0.000284065782322282	0.999984235335187	5	9	leukotriene production involved in inflammatory response	BP	0.00784706947214749
68	GO:0000155	0.000284421776918519	0.999811502574071	114	569	phosphorelay sensor kinase activity	MF	0.00784706947214749
7065	GO:1900425	0.000287105439480428	0.999920327953494	16	48	negative regulation of defense response to bacterium	BP	0.00789166401307912
3060	GO:0010497	0.000295802491366423	0.999881053326365	26	129	plasmodesmata-mediated intercellular transport	BP	0.00810060600430863
4154	GO:0030552	0.000312695075158111	0.999920128608548	15	38	cAMP binding	MF	0.00853161396944307
6559	GO:0071475	0.000316913616625477	0.999825283987577	56	275	cellular hyperosmotic salinity response	BP	0.00861492382841463
88	GO:0000186	0.000319273521028533	0.999895185769153	20	62	activation of MAPKK activity	BP	0.00864728356954201
440	GO:0003735	0.000321538940006283	0.999756722198121	219	1834	structural constituent of ribosome	MF	0.00867685738104545
458	GO:0003838	0.000335832354107726	0.99997837534345	6	9	sterol 24-C-methyltransferase activity	MF	0.00902961609553646
7334	GO:2000037	0.000359111903521846	0.999903905685579	15	43	regulation of stomatal complex patterning	BP	0.00962055585014683
3508	GO:0016311	0.000364772077344043	0.999763481338312	98	533	dephosphorylation	BP	0.00973691241834603
1293	GO:0005840	0.000388028605232325	0.999705795650111	216	1817	ribosome	CC	0.0103204442701
911	GO:0004675	0.000391696768265537	0.999681895638786	404	2278	transmembrane receptor protein serine/threonine kinase activity	MF	0.0103806663245712
37	GO:0000079	0.000395099106839001	0.999823740173673	32	135	regulation of cyclin-dependent protein serine/threonine kinase activity	BP	0.010433438557027
2986	GO:0010376	0.000401087183682612	0.999982463095219	5	7	stomatal complex formation	BP	0.0105538741499973
4989	GO:0042719	0.000413275312821614	0.999956752623267	6	18	mitochondrial intermembrane space protein transporter complex	CC	0.010836020081571
4916	GO:0042276	0.000450801940954374	0.999932066760493	9	18	error-prone translesion synthesis	BP	0.0117196359357676
1184	GO:0005622	0.000453256843070748	0.999613650383396	649	4787	intracellular	CC	0.0117196359357676
2085	GO:0008481	0.000453315644797069	0.999954968901881	7	12	sphinganine kinase activity	MF	0.0117196359357676
5552	GO:0046834	0.000453315644797069	0.999954968901881	7	12	lipid phosphorylation	BP	0.0117196359357676
65	GO:0000152	0.000454919942194056	0.99994245080497	8	15	nuclear ubiquitin ligase complex	CC	0.0117201325873967
2116	GO:0008601	0.000466959753594263	0.999814719708744	26	86	NA	NA	0.0119885431183194
3892	GO:0019295	0.000469772681193578	0.999871522073074	15	42	coenzyme M biosynthetic process	BP	0.0120190283901222
2878	GO:0010245	0.000478622910955709	0.999973079458015	6	8	radial microtubular system formation	BP	0.0122032338055397
2482	GO:0009652	0.000484925216061147	0.999935463793175	8	16	thigmotropism	BP	0.0123214331531138
170	GO:0000407	0.000494168286117837	0.999836867185164	19	59	phagophore assembly site	CC	0.0125132887245044
4027	GO:0022627	0.000509642630338899	0.999733872559179	42	308	cytosolic small ribosomal subunit	CC	0.0128610839888253
5456	GO:0046244	0.000522774113091851	0.999895253207301	11	25	salicylic acid catabolic process	BP	0.0131475911299359
19	GO:0000041	0.000540267779870438	0.999660645834175	81	437	transition metal ion transport	BP	0.013541491404617
1880	GO:0007154	0.000546227379248134	0.999699901524803	52	237	cell communication	BP	0.013644612304597
4997	GO:0042744	0.000551399645400969	0.999635663499701	100	556	hydrogen peroxide catabolic process	BP	0.013684595489789
1309	GO:0005876	0.000551529545030717	0.99982754556461	17	55	spindle microtubule	CC	0.013684595489789
1035	GO:0004938	0.000566275463403834	0.999901818459634	9	23	alpha2-adrenergic receptor activity	MF	0.0140034808575517
908	GO:0004672	0.000569061172768724	0.999501855656715	946	5904	protein kinase activity	MF	0.0140254610381731
2696	GO:0009986	0.000585786538751205	0.999604628089196	111	575	cell surface	CC	0.0143897198256691
1233	GO:0005740	0.000589561826455729	0.999722065312203	34	151	mitochondrial envelope	CC	0.0144345037907737
2561	GO:0009789	0.000603809199081521	0.999578822257835	130	693	positive regulation of abscisic acid-activated signaling pathway	BP	0.0147345386732963
1281	GO:0005815	0.00060695290227077	0.999838271919024	14	39	microtubule organizing center	CC	0.0147625321032568
2587	GO:0009828	0.000609095739958228	0.999735446000533	28	126	plant-type cell wall loosening	BP	0.0147660783647578
5796	GO:0048555	0.000643069249299469	0.999878909551683	9	29	generative cell nucleus	CC	0.0155387386579094
4821	GO:0035671	0.000645382638189451	0.999923592203462	7	14	enone reductase activity	MF	0.0155438411295531
6986	GO:0098869	0.000654351961542495	0.999701553997566	31	137	cellular oxidant detoxification	BP	0.0157086961157312
2860	GO:0010224	0.000672545121016388	0.999463551166065	311	1863	response to UV-B	BP	0.0160931994329941
2318	GO:0009263	0.000682260458789578	0.999949288264823	6	9	deoxyribonucleotide biosynthetic process	BP	0.0162730123622263
1810	GO:0006972	0.000697448580661187	0.999552539953637	84	488	hyperosmotic response	BP	0.0165817839402213
1945	GO:0008094	0.00071709767497325	0.999663164304464	34	128	DNA-dependent ATPase activity	MF	0.0169921839444162
2801	GO:0010150	0.000719306677657868	0.999467023426128	177	1045	leaf senescence	BP	0.0169921839444162
5386	GO:0045735	0.000744780123707235	0.99955846047754	61	358	nutrient reservoir activity	MF	0.01753791157545
1200	GO:0005664	0.00075053953324265	0.999868781983029	9	21	nuclear origin of replication recognition complex	CC	0.0176174263771306
1571	GO:0006468	0.00075353105995896	0.999338013779404	956	5991	protein phosphorylation	BP	0.0176316729662549
2366	GO:0009410	0.000772503558172548	0.999591148784112	44	204	response to xenobiotic stimulus	BP	0.0180185845713811
2451	GO:0009612	0.000779849848346473	0.999587780389803	43	218	response to mechanical stimulus	BP	0.0181327351530623
2464	GO:0009631	0.00080864054800174	0.999518492926642	61	365	cold acclimation	BP	0.0187347359403392
5405	GO:0045857	0.000810808155383899	0.999910525837675	7	12	negative regulation of molecular function, epigenetic	BP	0.0187347359403392
5328	GO:0045271	0.000818909819206273	0.999672192079311	22	119	respiratory chain complex I	CC	0.0188629881719975
5271	GO:0044804	0.000833431907544103	0.999727254474241	17	57	autophagy of nucleus	BP	0.0191378742993202
751	GO:0004415	0.000874586687084932	0.999944144295806	5	8	hyalurononglucosaminidase activity	MF	0.0200207243476965
7043	GO:1900056	0.000880238686175724	0.999667578823941	21	77	negative regulation of leaf senescence	BP	0.0200879161900719
6682	GO:0080024	0.000901749814488393	0.999477311611117	56	288	indolebutyric acid metabolic process	BP	0.0205155019333144
1662	GO:0006623	0.000930720910983482	0.999390832976825	88	497	protein targeting to vacuole	BP	0.0211096638521836
7325	GO:2000028	0.000935770534666915	0.999631180952518	23	78	regulation of photoperiodism, flowering	BP	0.0211592884811228
421	GO:0003682	0.000947654857868521	0.999267277160772	226	1425	chromatin binding	MF	0.0213547046225057
3056	GO:0010493	0.000950189047985444	0.999858870094645	8	16	Lewis a epitope biosynthetic process	BP	0.0213547046225057
1875	GO:0007135	0.000971342919477731	0.999850458995517	8	17	meiosis II	BP	0.0217639683230859
1995	GO:0008219	0.00098952717053348	0.999349649404453	90	472	cell death	BP	0.0221044226553612
6388	GO:0070301	0.00101277381339057	0.999400621803442	59	307	cellular response to hydrogen peroxide	BP	0.0225555710126802
7301	GO:1990570	0.00102465245514852	0.999840854472255	8	17	GDP-mannose transmembrane transport	BP	0.022751592352457
6030	GO:0051403	0.00103600847165508	0.999617107536244	20	69	stress-activated MAPK cascade	BP	0.0229348701778973
5196	GO:0043900	0.00105756158390897	0.999322316135602	80	411	regulation of multi-organism process	BP	0.0233421204520087
2424	GO:0009555	0.00106432744798461	0.99910772687862	474	2900	pollen development	BP	0.02342153913809
260	GO:0000818	0.00107673510095608	1	3	3	nuclear MIS12/MIND complex	CC	0.0235543767351161
4696	GO:0034501	0.00107673510095608	1	3	3	protein localization to kinetochore	BP	0.0235543767351161
1999	GO:0008236	0.00108465275048087	0.999313226145857	76	384	serine-type peptidase activity	MF	0.0236575883098985
642	GO:0004143	0.0011226867268227	0.999639234021046	16	51	diacylglycerol kinase activity	MF	0.0243435356543315
1893	GO:0007205	0.0011226867268227	0.999639234021046	16	51	protein kinase C-activating G protein-coupled receptor signaling pathway	BP	0.0243435356543315
1824	GO:0007000	0.00114127950963838	0.999563485695258	21	72	nucleolus organization	BP	0.0246052766658172
2510	GO:0009696	0.00114141329407294	0.999319719094658	59	316	salicylic acid metabolic process	BP	0.0246052766658172
108	GO:0000247	0.0011691223702594	0.99991019876864	5	9	C-8 sterol isomerase activity	MF	0.0251293337374942
1690	GO:0006671	0.00117919959220852	0.99983331853285	7	16	phytosphingosine metabolic process	BP	0.0252669579932469
2255	GO:0009061	0.00118403851638305	0.999631301687773	14	64	anaerobic respiration	BP	0.0252669579932469
2589	GO:0009831	0.00118577690338879	0.99948654798185	25	115	plant-type cell wall modification involved in multidimensional cell growth	BP	0.0252669579932469
91	GO:0000209	0.00119499407467877	0.999325539833929	49	251	protein polyubiquitination	BP	0.0253901901959046
5546	GO:0046777	0.00124342935575422	0.998948272035825	516	3046	protein autophosphorylation	BP	0.0262011766832926
5618	GO:0047251	0.00125088116975957	0.999275367767871	53	272	thiohydroximate beta-D-glucosyltransferase activity	MF	0.0262011766832926
6177	GO:0052638	0.00125088116975957	0.999275367767871	53	272	indole-3-butyrate beta-glucosyltransferase activity	MF	0.0262011766832926
6178	GO:0052639	0.00125088116975957	0.999275367767871	53	272	salicylic acid glucosyltransferase (ester-forming) activity	MF	0.0262011766832926
6180	GO:0052641	0.00125088116975957	0.999275367767871	53	272	benzoic acid glucosyltransferase activity	MF	0.0262011766832926
943	GO:0004748	0.00127715373329098	0.999867379779927	6	11	ribonucleoside-diphosphate reductase activity, thioredoxin disulfide as acceptor	MF	0.0266007738139535
1338	GO:0005971	0.00127715373329098	0.999867379779927	6	11	ribonucleoside-diphosphate reductase complex	CC	0.0266007738139535
1970	GO:0008152	0.00128178477260913	0.998845623807517	1372	9384	metabolic process	BP	0.0266222376648088
255	GO:0000811	0.00128922736381352	0.999810057418611	7	17	GINS complex	CC	0.0266413061742648
3051	GO:0010488	0.00129276827851535	0.999834469432564	7	13	UDP-galactose:N-glycan beta-1,3-galactosyltransferase activity	MF	0.0266413061742648
1854	GO:0007064	0.0012935121607467	0.999656696970038	13	32	mitotic sister chromatid cohesion	BP	0.0266413061742648
2848	GO:0010210	0.00130798159582574	0.999746949026456	9	22	IAA-Phe conjugate hydrolase activity	MF	0.0267427279411556
2849	GO:0010211	0.00130798159582574	0.999746949026456	9	22	IAA-Leu conjugate hydrolase activity	MF	0.0267427279411556
2984	GO:0010374	0.00130928692381638	0.999531472263664	18	65	stomatal complex development	BP	0.0267427279411556
4262	GO:0031145	0.00131349122726544	0.999881515094109	5	11	anaphase-promoting complex-dependent catabolic process	BP	0.0267546945851258
5923	GO:0050662	0.00132077457841584	0.999127040371706	86	515	coenzyme binding	MF	0.026829140749469
59	GO:0000145	0.00132789155265505	0.999295839032641	41	180	exocyst	CC	0.0268998086036477
4450	GO:0032465	0.00134040237114421	0.999818805382161	7	14	regulation of cytokinesis	BP	0.0270790577383615
1894	GO:0007217	0.00138051957998114	0.999954912329668	3	6	tachykinin receptor signaling pathway	BP	0.0278135198212004
3907	GO:0019365	0.0013870385210179	1	3	3	pyridine nucleotide salvage	BP	0.0278689207184955
4016	GO:0019985	0.00140864396470621	0.999827786010786	7	12	translesion synthesis	BP	0.02822632378059
5300	GO:0045128	0.00146366323570204	0.999942755021756	5	6	negative regulation of reciprocal meiotic recombination	BP	0.0292495296345429
4572	GO:0033566	0.00146954374626443	0.999893857465703	5	8	gamma-tubulin complex localization	BP	0.0292878880320194
6179	GO:0052640	0.00149592807539271	0.999125463001287	53	274	salicylic acid glucosyltransferase (glucoside-forming) activity	MF	0.0297335811544455
923	GO:0004709	0.00151028936776394	0.999335141305715	26	98	MAP kinase kinase kinase activity	MF	0.029938551166881
3070	GO:0010540	0.0015685000599565	0.999210762842075	36	132	basipetal auxin transport	BP	0.0310093300623486
250	GO:0000796	0.00157823615695126	0.999754538463721	8	15	condensin complex	CC	0.0311186083853269
612	GO:0004089	0.00163388379907659	0.99941899199421	17	64	carbonate dehydratase activity	MF	0.032110380703348
5460	GO:0046283	0.00163722119626213	0.999222636283342	29	139	anthocyanin-containing compound metabolic process	BP	0.032110380703348
3829	GO:0018874	0.00165900436181496	0.999024981340604	53	275	benzoate metabolic process	BP	0.0324020719162998
2522	GO:0009718	0.00166085816287228	0.998849139147344	104	625	anthocyanin-containing compound biosynthetic process	BP	0.0324020719162998
6372	GO:0070182	0.00174562829048576	0.999763586130544	7	13	DNA polymerase binding	MF	0.0339662515259256
137	GO:0000307	0.00175689515637758	0.999517195693695	12	37	cyclin-dependent protein kinase holoenzyme complex	CC	0.0340957553445035
2899	GO:0010272	0.00178185556779596	0.999522304623714	12	33	response to silver ion	BP	0.034430977917861
613	GO:0004090	0.00178348181532875	1	3	3	carbonyl reductase (NADPH) activity	MF	0.034430977917861
4358	GO:0031625	0.00178901939698119	0.998504219121526	422	2474	ubiquitin protein ligase binding	MF	0.0344479412012472
5564	GO:0046865	0.00181786442146337	0.999370904611644	18	46	terpenoid transport	BP	0.0349124403436368
2066	GO:0008430	0.0018390709328774	0.999704742062251	7	18	selenium binding	MF	0.0352282136727862
4543	GO:0033317	0.00187892374196421	1	3	3	pantothenate biosynthetic process from valine	BP	0.0358986102017658
236	GO:0000780	0.00192589602447603	0.999833450318769	5	9	condensed nuclear chromosome, centromeric region	CC	0.0361423228552685
4355	GO:0031616	0.00192589602447603	0.999833450318769	5	9	spindle pole centrosome	CC	0.0361423228552685
4405	GO:0032133	0.00192589602447603	0.999833450318769	5	9	chromosome passenger complex	CC	0.0361423228552685
4757	GO:0035174	0.00192589602447603	0.999833450318769	5	9	histone serine kinase activity	MF	0.0361423228552685
4758	GO:0035175	0.00192589602447603	0.999833450318769	5	9	histone kinase activity (H3-S10 specific)	MF	0.0361423228552685
5210	GO:0043987	0.00192589602447603	0.999833450318769	5	9	histone H3-S10 phosphorylation	BP	0.0361423228552685
5998	GO:0051233	0.00192589602447603	0.999833450318769	5	9	spindle midzone	CC	0.0361423228552685
2296	GO:0009186	0.00197540367831698	1	3	3	deoxyribonucleoside diphosphate metabolic process	BP	0.0368841787815044
2317	GO:0009259	0.00197540367831698	1	3	3	ribonucleotide metabolic process	BP	0.0368841787815044
4793	GO:0035404	0.00200006721610332	1	3	3	histone-serine phosphorylation	BP	0.0372506221558386
148	GO:0000347	0.00203216896747685	0.999379814347104	14	39	THO complex	CC	0.0376784880454045
132	GO:0000302	0.00203323190831977	0.998726283885607	65	336	response to reactive oxygen species	BP	0.0376784880454045
3157	GO:0015085	0.00206752089662457	0.999238102876876	18	59	calcium ion transmembrane transporter activity	MF	0.0381817398093771
2542	GO:0009749	0.00207071648141198	0.998428714485553	174	1016	response to glucose	BP	0.0381817398093771
1789	GO:0006904	0.00216281307779416	0.999003764500891	27	103	vesicle docking involved in exocytosis	BP	0.0397806962617164
70	GO:0000159	0.00223831315153065	0.998964184282503	27	105	protein phosphatase type 2A complex	CC	0.0410672144973142
69	GO:0000156	0.00227990497504924	0.998862214558485	31	149	phosphorelay response regulator activity	MF	0.041726775706718
1779	GO:0006887	0.00232235737463891	0.998602821790869	55	267	exocytosis	BP	0.0423987911804447
7097	GO:1901430	0.00237217941346161	0.999059918417577	19	78	positive regulation of syringal lignin biosynthetic process	BP	0.0432017107958994
7183	GO:1902806	0.00239045357184997	0.999782219313737	5	9	regulation of cell cycle G1/S phase transition	BP	0.0434275521136576
5838	GO:0048831	0.00242288470189518	0.999185462522686	15	49	regulation of shoot system development	BP	0.0438511207451994
4963	GO:0042542	0.00242563002228652	0.998102574858224	209	1334	response to hydrogen peroxide	BP	0.0438511207451994
4930	GO:0042309	0.0024894361565052	0.997915428116297	389	2823	homoiothermy	BP	0.0447856227279792
5943	GO:0050825	0.0024894361565052	0.997915428116297	389	2823	ice binding	MF	0.0447856227279792
5046	GO:0042981	0.00249688514701553	0.998852310733946	26	102	regulation of apoptotic process	BP	0.0448106038277496
6661	GO:0072722	0.00252557857169658	0.999748316048709	5	10	response to amitrole	BP	0.0452158061964274
2832	GO:0010192	0.00261687780689418	0.998972809659191	19	67	mucilage biosynthetic process	BP	0.0467371847926945
3486	GO:0016236	0.00266343311511761	0.999364910241465	10	25	macroautophagy	BP	0.0474540348269388
4640	GO:0034088	0.00267928357641912	1	3	3	maintenance of mitotic sister chromatid cohesion	BP	0.0476216893366417
1672	GO:0006637	0.00270051424460373	1	3	3	acyl-CoA metabolic process	BP	0.0478839384282973
4471	GO:0032586	0.00278485567638474	0.99917995459761	12	39	protein storage vacuole membrane	CC	0.0492612987349013
2947	GO:0010328	0.00283114878291841	0.99893981275186	18	54	auxin influx transmembrane transporter activity	MF	0.049841700240235
6307	GO:0060919	0.00283114878291841	0.99893981275186	18	54	auxin influx	BP	0.049841700240235
843	GO:0004583	0.00284523868018798	1	3	3	dolichyl-phosphate-glucose-glycolipid alpha-glucosyltransferase activity	MF	0.0499707714995485
