## Supplementary File 2 for "Validation and characterisation of a wheat GENIE3 network using an independent RNA-Seq dataset": GRFgenie3_GOseq_enrichment.txt

category	over_represented_pvalue	under_represented_pvalue	numDEInCat	numInCat	term	ontology	over_rep_padj
241	GO:0000786	1.75741495304624e-113	1	147	466	nucleosome	CC	1.29943261628239e-109
1227	GO:0005730	1.00666265148014e-108	1	315	2107	nucleolus	CC	3.72163182252209e-105
2019	GO:0008283	1.21473299784244e-93	1	176	704	cell proliferation	BP	2.99391192868232e-90
440	GO:0003735	1.97091133012899e-87	1	243	1834	structural constituent of ribosome	MF	3.64322959374344e-84
1494	GO:0006334	8.08012548833977e-86	1	119	409	nucleosome assembly	BP	1.19488895721569e-82
1293	GO:0005840	3.10867846280067e-84	1	237	1817	ribosome	CC	3.83092809232469e-81
1536	GO:0006412	2.40727909281284e-68	1	263	2417	translation	BP	2.54277451603687e-65
4026	GO:0022626	1.08444745993243e-67	1	143	754	cytosolic ribosome	CC	1.00230056484254e-64
340	GO:0001510	3.23586423524531e-63	1	133	668	RNA methylation	BP	2.65844223948931e-60
4150	GO:0030529	2.80522567442158e-58	1	153	1019	NA	NA	2.07418386366732e-55
244	GO:0000790	3.49679007312148e-53	1	61	153	nuclear chromatin	CC	2.35047870915093e-50
4025	GO:0022625	1.56415340074911e-51	1	89	410	cytosolic large ribosomal subunit	CC	9.63779187094911e-49
6062	GO:0051567	4.69336257681054e-51	1	126	629	histone H3-K9 methylation	BP	2.66944022253362e-48
438	GO:0003729	1.9782224483786e-49	1	149	971	mRNA binding	MF	1.04478405595081e-46
418	GO:0003677	1.72346105471583e-48	1	614	9431	DNA binding	MF	8.49551402571256e-46
1498	GO:0006342	5.08183477363038e-48	1	117	619	chromatin silencing	BP	2.34844289476394e-45
1220	GO:0005694	5.63089517767177e-47	1	105	559	chromosome	CC	2.44910817315912e-44
1225	GO:0005721	2.50169124045006e-46	1	45	97	pericentric heterochromatin	CC	1.02763916843821e-43
1186	GO:0005634	6.76402265366197e-46	1	1369	27079	nucleus	CC	2.6322728158514e-43
6452	GO:0070828	1.51208731087857e-45	1	45	99	heterochromatin organization	BP	5.59018678831806e-43
246	GO:0000792	3.66119562445908e-45	1	45	100	heterochromatin	CC	1.28908954510716e-42
1454	GO:0006260	6.29735949288885e-43	1	103	510	DNA replication	BP	2.11648527683728e-40
1462	GO:0006270	2.18647880811659e-42	1	73	246	DNA replication initiation	BP	7.0290540466148e-40
5598	GO:0046982	4.73116009155534e-42	1	158	1292	protein heterodimerization activity	MF	1.45759157154001e-39
1455	GO:0006261	4.78981444795612e-40	1	88	399	DNA-dependent DNA replication	BP	1.4166355211275e-37
5273	GO:0044822	1.47233848663014e-38	1	76	361	NA	NA	4.18710414236279e-36
1466	GO:0006275	2.25244287980697e-38	1	81	345	regulation of DNA replication	BP	6.16835653825657e-36
274	GO:0000911	5.8138977076815e-38	1	118	735	cytokinesis by cell plate formation	BP	1.53528427323561e-35
4027	GO:0022627	1.81356960648102e-37	1	63	308	cytosolic small ribosomal subunit	CC	4.62397712769679e-35
6091	GO:0051726	5.16209138605705e-36	1	90	475	regulation of cell cycle	BP	1.27228345695019e-33
3392	GO:0015934	1.08508112586289e-32	1	53	204	large ribosomal subunit	CC	2.58809349826782e-30
1184	GO:0005622	1.99370947789382e-32	1	329	4787	intracellular	CC	4.60671496235841e-30
386	GO:0002181	4.75752815036261e-30	1	39	113	cytoplasmic translation	BP	1.06597464072064e-27
3564	GO:0016572	2.27671660846955e-28	1	56	226	histone phosphorylation	BP	4.95118900088937e-26
1847	GO:0007049	9.22734863462735e-26	1	72	427	cell cycle	BP	1.94934330869813e-23
1485	GO:0006306	6.32723566486325e-25	1	87	601	DNA methylation	BP	1.29954390294441e-22
4733	GO:0034968	9.25454954968927e-25	1	71	425	histone lysine methylation	BP	1.84940917217304e-22
2994	GO:0010389	1.21995699472533e-23	1	48	202	regulation of G2/M transition of mitotic cell cycle	BP	2.37377947868397e-21
1500	GO:0006346	1.35338137213569e-22	1	70	440	methylation-dependent chromatin silencing	BP	2.56587227322342e-20
4885	GO:0042023	1.56633706473588e-22	1	58	330	DNA endoreduplication	BP	2.89537406416427e-20
4911	GO:0042254	3.07829234415788e-22	1	63	477	ribosome biogenesis	BP	5.55143746163497e-20
6010	GO:0051276	3.44186514694007e-22	1	37	154	chromosome organization	BP	6.05932164201782e-20
2299	GO:0009220	2.73370173219549e-19	1	63	439	pyrimidine ribonucleotide biosynthetic process	BP	4.70069549019848e-17
2640	GO:0009909	1.81453204402828e-17	1	123	1389	regulation of flower development	BP	3.04923862126026e-15
2391	GO:0009506	2.3599762493535e-17	1	338	5619	plasmodesma	CC	3.87770319727106e-15
1857	GO:0007067	3.27804169906012e-17	1	59	445	NA	NA	5.26909572235881e-15
3672	GO:0016818	3.52338342223141e-17	1	30	110	hydrolase activity, acting on acid anhydrides, in phosphorus-containing anhydrides	MF	5.54295681361257e-15
4971	GO:0042555	6.67245994233176e-17	1	15	21	MCM complex	CC	1.02783685028335e-14
121	GO:0000278	8.22454701712776e-17	1	67	522	mitotic cell cycle	BP	1.24106736009475e-14
434	GO:0003723	1.29087246105599e-16	1	200	2896	RNA binding	MF	1.9089421954096e-14
3988	GO:0019843	5.19578721067249e-15	1	44	359	rRNA binding	MF	7.53287267366909e-13
421	GO:0003682	5.48431640215245e-15	1	115	1425	chromatin binding	MF	7.79827605336831e-13
11	GO:0000027	1.28565145570864e-14	1	25	103	ribosomal large subunit assembly	BP	1.79360506858673e-12
4964	GO:0042545	5.96516952838875e-14	1	43	314	cell wall modification	BP	8.16786360979749e-12
5761	GO:0048453	8.88344949217295e-14	1	32	163	sepal formation	BP	1.19425864627503e-11
3529	GO:0016458	1.05092763900924e-13	1	40	250	gene silencing	BP	1.38759981479185e-11
231	GO:0000775	2.26617048714901e-13	1	30	163	chromosome, centromeric region	CC	2.93966045297891e-11
5760	GO:0048451	7.30584987562915e-13	1	32	177	petal formation	BP	9.31369896213826e-11
3836	GO:0019013	7.45391799837201e-13	1	35	239	viral nucleocapsid	CC	9.34140164067163e-11
1307	GO:0005874	7.99756198957286e-13	1	59	533	microtubule	CC	9.85566222515028e-11
3393	GO:0015935	1.02028796981009e-12	1	25	172	small ribosomal subunit	CC	1.23672282766816e-10
5997	GO:0051225	1.17257385883438e-12	1	33	188	spindle assembly	BP	1.39838888906797e-10
218	GO:0000724	1.37982469818288e-12	1	43	318	double-strand break repair via homologous recombination	BP	1.6194323521213e-10
5339	GO:0045309	3.32371773644511e-12	1	14	32	protein phosphorylated amino acid binding	MF	3.83993264738674e-10
4458	GO:0032508	4.43364319493146e-12	1	27	138	DNA duplex unwinding	BP	5.0434396589728e-10
1229	GO:0005732	4.62870960224088e-12	1	17	73	small nucleolar ribonucleoprotein complex	CC	5.18555739378319e-10
6017	GO:0051301	5.13565129670895e-12	1	130	1782	cell division	BP	5.66761278923373e-10
3550	GO:0016538	1.28900355135149e-11	1	22	97	cyclin-dependent protein serine/threonine kinase regulator activity	MF	1.40160180274896e-09
122	GO:0000280	1.34867032025407e-11	1	27	143	nuclear division	BP	1.4452272968056e-09
3560	GO:0016568	2.13395018915118e-11	1	45	364	NA	NA	2.25406109979769e-09
12	GO:0000028	3.20410515144165e-11	1	16	72	ribosomal small subunit assembly	BP	3.33678218165628e-09
4409	GO:0032153	6.40130880811377e-11	1	9	12	cell division site	CC	6.57378851766572e-09
4890	GO:0042127	7.70365473308079e-11	1	47	414	regulation of cell proliferation	BP	7.80285247895881e-09
4235	GO:0031048	1.04947368476325e-10	1	47	407	chromatin silencing by small RNA	BP	1.04862276015398e-08
100	GO:0000226	1.23417847487417e-10	1	94	1176	microtubule cytoskeleton organization	BP	1.21673541909595e-08
2428	GO:0009560	1.5417242082198e-10	1	48	433	embryo sac egg cell differentiation	BP	1.49993536783911e-08
4004	GO:0019904	3.14634638650962e-10	0.999999999978075	14	42	protein domain specific binding	MF	3.0213097638769e-08
5387	GO:0045736	5.15694803446652e-10	0.999999999952575	16	60	negative regulation of cyclin-dependent protein serine/threonine kinase activity	BP	4.8885222778007e-08
1248	GO:0005762	5.2861725528375e-10	0.99999999993694	19	101	mitochondrial large ribosomal subunit	CC	4.94758985514942e-08
6484	GO:0071013	1.05116291865447e-09	0.999999999835716	21	121	catalytic step 2 spliceosome	CC	9.71537327566397e-08
2993	GO:0010388	1.29083837521097e-09	1	41	356	NA	NA	1.17832826497653e-07
6004	GO:0051258	1.33731140627518e-09	0.999999999767997	23	125	protein polymerization	BP	1.20586348024374e-07
4303	GO:0031390	2.11097727163735e-09	1	6	6	Ctf18 RFC-like complex	CC	1.88055011403453e-07
1212	GO:0005682	3.34941198572835e-09	0.99999999971512	13	53	U5 snRNP	CC	2.94828002648517e-07
1283	GO:0005819	3.66907078862757e-09	0.999999999232934	32	251	spindle	CC	3.19165993071909e-07
662	GO:0004170	3.99418852511816e-09	0.999999999983099	6	7	dUTP diphosphatase activity	MF	3.31831797244086e-07
1446	GO:0006226	3.99418852511816e-09	0.999999999983099	6	7	dUMP biosynthetic process	BP	3.31831797244086e-07
2356	GO:0009394	3.99418852511816e-09	0.999999999983099	6	7	2'-deoxyribonucleotide metabolic process	BP	3.31831797244086e-07
5437	GO:0046081	3.99418852511816e-09	0.999999999983099	6	7	dUTP catabolic process	BP	3.31831797244086e-07
2293	GO:0009165	4.58128387632865e-09	1	38	337	nucleotide biosynthetic process	BP	3.76377922017489e-07
2470	GO:0009640	5.64865005685694e-09	1	71	884	photomorphogenesis	BP	4.58968335389013e-07
1211	GO:0005681	5.75113391852675e-09	0.999999998725137	34	309	spliceosomal complex	CC	4.62216132538987e-07
3487	GO:0016246	6.34688454972065e-09	0.999999998570371	35	286	RNA interference	BP	5.04611444738005e-07
4540	GO:0033290	7.6446496904427e-09	0.999999999059301	16	67	eukaryotic 48S preinitiation complex	CC	6.01324891607802e-07
1945	GO:0008094	8.81630479718853e-09	0.999999998335985	22	128	DNA-dependent ATPase activity	MF	6.86186922846442e-07
423	GO:0003688	1.1163639498536e-08	0.999999999273999	11	30	DNA replication origin binding	MF	8.56558229558409e-07
2604	GO:0009855	1.12369689298304e-08	1	42	398	determination of bilateral symmetry	BP	8.56558229558409e-07
1824	GO:0007000	1.45559467976024e-08	0.999999998083169	16	72	nucleolus organization	BP	1.09823133287217e-06
227	GO:0000741	1.79229487417507e-08	0.999999996437876	22	139	karyogamy	BP	1.33860891915661e-06
1215	GO:0005686	1.81917075415307e-08	0.999999998169283	13	59	U2 snRNP	CC	1.34509485562078e-06
1460	GO:0006268	2.66884760091685e-08	0.999999997341437	13	46	DNA unwinding involved in DNA replication	BP	1.95380783774051e-06
148	GO:0000347	2.70323583730505e-08	0.999999997661253	12	39	THO complex	CC	1.9563510463457e-06
2627	GO:0009886	2.72523881219377e-08	0.999999995886758	17	87	post-embryonic animal morphogenesis	BP	1.9563510463457e-06
2491	GO:0009664	2.89807828593046e-08	1	92	1321	plant-type cell wall organization	BP	2.0604221967471e-06
1926	GO:0008017	3.06150641353402e-08	0.999999992288322	39	369	microtubule binding	MF	2.15588365920672e-06
4253	GO:0031118	4.61348524670211e-08	0.999999998878086	7	13	rRNA pseudouridine synthesis	BP	3.21812357680334e-06
361	GO:0001731	5.81024436248414e-08	0.999999992165539	15	67	formation of translation preinitiation complex	BP	4.01504175852409e-06
1831	GO:0007018	7.49606168680292e-08	0.999999979451434	29	233	microtubule-based movement	BP	5.13202593631674e-06
1197	GO:0005658	7.73935683642451e-08	0.999999997084135	8	16	alpha DNA polymerase:primase complex	CC	5.24998205949751e-06
1257	GO:0005774	8.99126766473528e-08	1	129	2141	vacuolar membrane	CC	6.04376664664115e-06
2330	GO:0009294	9.59419705694073e-08	0.999999976128045	25	190	DNA mediated transformation	BP	6.39094531883061e-06
3498	GO:0016282	1.12373850683081e-07	0.999999985416593	14	61	eukaryotic 43S preinitiation complex	CC	7.41868082098839e-06
417	GO:0003676	1.37061010480581e-07	1	194	3716	nucleic acid binding	MF	8.9683992167559e-06
165	GO:0000398	1.55003990338229e-07	0.999999955464619	47	558	mRNA splicing, via spliceosome	BP	1.00535044259725e-05
1305	GO:0005871	1.66549861106521e-07	0.999999958812667	24	175	kinesin complex	CC	1.07084319393184e-05
1286	GO:0005829	1.89161042519057e-07	1	447	9464	cytosol	CC	1.20573857619475e-05
5786	GO:0048519	2.07464383811588e-07	0.999999954100148	21	138	negative regulation of biological process	BP	1.31110397769477e-05
1301	GO:0005852	2.80468704828225e-07	0.99999996006784	14	68	eukaryotic translation initiation factor 3 complex	CC	1.75744542669483e-05
1087	GO:0005199	2.93196645678374e-07	0.999999910667767	30	272	structural constituent of cell wall	MF	1.82176134297975e-05
4234	GO:0031047	4.12725414143679e-07	0.999999849089743	46	510	gene silencing by RNA	BP	2.5430764268153e-05
5759	GO:0048449	4.57327984353227e-07	0.999999861175279	29	250	floral organ formation	BP	2.79461414570889e-05
3562	GO:0016570	5.17460524236592e-07	0.999999845837687	28	238	histone modification	BP	3.1361500952503e-05
4331	GO:0031507	6.05679329731706e-07	0.999999916393034	13	60	heterochromatin assembly	BP	3.64096988946035e-05
1077	GO:0005098	6.80392029962233e-07	0.999999995177664	5	6	NA	NA	4.0571118302748e-05
1906	GO:0007276	7.68674311539538e-07	0.999999890408876	13	65	gamete generation	BP	4.5234085461059e-05
1183	GO:0005618	7.70826990545501e-07	0.999999692787237	169	3103	cell wall	CC	4.5234085461059e-05
5395	GO:0045787	8.0568133520709e-07	0.999999910909751	11	43	positive regulation of cell cycle	BP	4.6907147972608e-05
2051	GO:0008380	9.22593744871254e-07	0.999999660712271	37	407	RNA splicing	BP	5.32942042935785e-05
188	GO:0000462	1.21415732284184e-06	0.999999751066414	17	115	maturation of SSU-rRNA from tricistronic rRNA transcript (SSU-rRNA, 5.8S rRNA, LSU-rRNA)	BP	6.95928623650585e-05
4914	GO:0042273	1.27704726004287e-06	0.999999846445928	11	54	ribosomal large subunit biogenesis	BP	7.26345187750537e-05
107	GO:0000245	1.48452261735447e-06	0.999999843481424	10	45	spliceosomal complex assembly	BP	8.37905361276256e-05
1193	GO:0005654	1.64557478064106e-06	0.999999385675001	36	382	nucleoplasm	CC	9.21771206671214e-05
1216	GO:0005687	1.85669727977166e-06	0.999999896037213	7	24	U4 snRNP	CC	0.000103221200651366
441	GO:0003743	1.87480357662214e-06	0.999999273765395	38	428	translation initiation factor activity	MF	0.000103449982429434
160	GO:0000387	1.95041081552653e-06	0.99999981810824	9	42	spliceosomal snRNP assembly	BP	0.000106824722740764
447	GO:0003777	1.9956076456874e-06	0.999999424157604	24	207	microtubule motor activity	MF	0.000108496492148622
5436	GO:0046080	2.34593958142271e-06	0.999999899631713	6	22	dUTP metabolic process	BP	0.000126612242810508
1214	GO:0005685	2.41878204687914e-06	0.999999684205211	11	61	U1 snRNP	CC	0.000129597640975539
3528	GO:0016444	2.51609912669682e-06	0.999999423921835	18	126	somatic cell DNA recombination	BP	0.000133841992394218
5518	GO:0046540	2.79917037685201e-06	0.999999581308618	12	74	U4/U6 x U5 tri-snRNP complex	CC	0.000147836184046027
6119	GO:0051788	3.11109238083197e-06	0.999998680178573	47	637	response to misfolded protein	BP	0.00016314480187143
3874	GO:0019222	3.50384536163513e-06	0.999999728738915	8	26	regulation of metabolic process	BP	0.000182446708478381
4490	GO:0032875	3.57469974451502e-06	0.999999403402427	13	74	regulation of DNA endoreduplication	BP	0.000184834474901707
240	GO:0000785	3.82000325779854e-06	0.999998848390912	24	229	chromatin	CC	0.000195342090348781
1833	GO:0007020	3.83075508528175e-06	0.999998689812468	29	280	microtubule nucleation	BP	0.000195342090348781
751	GO:0004415	4.33016587768811e-06	0.999999913992521	5	8	hyalurononglucosaminidase activity	MF	0.000219296208901547
6482	GO:0071011	4.76979526923853e-06	0.999999243881363	12	78	precatalytic spliceosome	CC	0.000239483160884629
2991	GO:0010385	4.79354987975724e-06	0.999999520114721	9	33	double-stranded methylated DNA binding	MF	0.000239483160884629
39	GO:0000085	6.05930182933493e-06	0.999998514326875	18	132	mitotic G2 phase	BP	0.000300687769973842
6372	GO:0070182	6.43127687570991e-06	0.999999727707907	6	13	DNA polymerase binding	MF	0.000315260513973933
1463	GO:0006271	6.43823878956774e-06	0.999999727360206	6	13	DNA strand elongation involved in DNA replication	BP	0.000315260513973933
1308	GO:0005875	6.6332382185745e-06	0.999998204987464	20	162	microtubule associated complex	CC	0.000322672127553552
1502	GO:0006349	6.75452748273346e-06	0.999998916442041	12	62	regulation of gene expression by genetic imprinting	BP	0.000326424681093668
1890	GO:0007186	6.93440699417988e-06	0.999996561653524	69	1041	G protein-coupled receptor signaling pathway	BP	0.000332941592954325
1537	GO:0006413	7.07922331892917e-06	0.999997201183472	35	408	translational initiation	BP	0.000337326661014573
254	GO:0000808	7.11698121696963e-06	0.999999385967605	8	27	origin recognition complex	CC	0.000337326661014573
3584	GO:0016607	7.86342369340257e-06	0.999997027049662	32	348	nuclear speck	CC	0.000370332196108399
2673	GO:0009957	7.938191760069e-06	0.999998842030061	11	53	epidermal cell fate specification	BP	0.000371487277683229
6256	GO:0055065	8.4186845254318e-06	0.999999611229273	6	14	metal ion homeostasis	BP	0.000391495304283287
3055	GO:0010492	8.57983347752499e-06	0.999998441615125	13	75	maintenance of shoot apical meristem identity	BP	0.000396495554580123
432	GO:0003713	8.8697958233376e-06	0.999997643364001	19	158	transcription coactivator activity	MF	0.000407349505079244
2708	GO:0010014	9.40440840081388e-06	0.999996180195004	36	406	meristem initiation	BP	0.000429235776022332
446	GO:0003774	9.68213148368711e-06	0.999997200569412	21	180	motor activity	MF	0.000439200491965537
5380	GO:0045703	1.02465293457291e-05	0.999999054284852	8	29	ketoreductase activity	MF	0.000459824296522374
1507	GO:0006354	1.02627903428426e-05	0.999996568546562	25	388	DNA-templated transcription, elongation	BP	0.000459824296522374
494	GO:0003887	1.03233477444839e-05	0.999997627603682	16	111	DNA-directed DNA polymerase activity	MF	0.000459824296522374
7351	GO:2000123	1.05812371368207e-05	0.999999474765767	6	15	positive regulation of stomatal complex development	BP	0.000468489026285343
6314	GO:0061062	1.17465727994691e-05	0.999999674418272	5	9	regulation of nematode larval development	BP	0.000516989043329017
5796	GO:0048555	1.24280573781761e-05	0.99999902659492	7	29	generative cell nucleus	CC	0.00054374589499547
1469	GO:0006281	1.26107111966134e-05	0.999993214507879	71	1158	DNA repair	BP	0.000548491756398587
1384	GO:0006084	1.32328240718269e-05	0.999995695216097	24	226	acetyl-CoA metabolic process	BP	0.000572184217468352
101	GO:0000228	1.33906759971952e-05	0.999998171211124	10	46	nuclear chromosome	CC	0.000575643362344543
1509	GO:0006357	1.37317096677237e-05	0.999994385334873	35	419	regulation of transcription by RNA polymerase II	BP	0.000586891683717625
6371	GO:0070181	1.3962945210693e-05	0.999998605743902	8	35	small ribosomal subunit rRNA binding	MF	0.000593344924642897
220	GO:0000727	1.51273333704357e-05	0.999999199042179	6	15	double-strand break repair via break-induced replication	BP	0.000639151445377153
6051	GO:0051510	1.59114209738804e-05	0.999994745225911	24	246	regulation of unidimensional cell growth	BP	0.000668460492504952
2719	GO:0010025	1.70812995043248e-05	0.999994052733087	26	253	wax biosynthetic process	BP	0.000713554398502698
139	GO:0000311	1.72371997218196e-05	0.999998218726781	8	36	plastid large ribosomal subunit	CC	0.000716021655860303
4749	GO:0035064	1.79206203931499e-05	0.999997793884865	9	41	methylated histone binding	MF	0.000739639827428756
2333	GO:0009299	1.80571035981817e-05	0.999997774899527	9	41	mRNA transcription	BP	0.000739639827428756
2043	GO:0008356	1.81058708093866e-05	0.999995618757084	16	119	asymmetric cell division	BP	0.000739639827428756
255	GO:0000811	1.94616440849997e-05	0.999998869460282	6	17	GINS complex	CC	0.000790656023980702
4719	GO:0034719	1.98271062736244e-05	0.999999569331727	4	10	SMN-Sm protein complex	CC	0.000801101769328846
1493	GO:0006333	2.22257834341374e-05	0.99999417076153	17	159	chromatin assembly or disassembly	BP	0.000893138275608759
5137	GO:0043457	2.59572272065153e-05	0.999999524597881	4	7	regulation of cellular respiration	BP	0.0010374472322431
6680	GO:0080022	2.69593317601367e-05	0.999991057342385	23	224	primary root development	BP	0.00107170590878737
1665	GO:0006626	3.09541727634758e-05	0.99998849247887	27	328	protein targeting to mitochondrion	BP	0.00122393130167454
1217	GO:0005688	3.37450107886703e-05	0.999997596953662	6	26	U6 snRNP	CC	0.00132718409452887
1562	GO:0006446	3.47155434602145e-05	0.999991607381468	15	109	regulation of translational initiation	BP	0.00135813083780331
1492	GO:0006325	3.53711080701663e-05	0.999990423069349	17	142	chromatin organization	BP	0.00137283558904242
4578	GO:0033597	3.5727565203844e-05	0.999997681735286	6	17	mitotic checkpoint complex	CC	0.00137283558904242
6932	GO:0097027	3.58340909771688e-05	0.999997673555506	6	17	ubiquitin-protein transferase activator activity	MF	0.00137283558904242
7237	GO:1904668	3.58340909771688e-05	0.999997673555506	6	17	positive regulation of ubiquitin protein ligase activity	BP	0.00137283558904242
1875	GO:0007135	3.65882224746277e-05	0.99999761551952	6	17	meiosis II	BP	0.00139450163390411
5699	GO:0048026	3.85760071918495e-05	0.999999352102202	4	6	positive regulation of mRNA splicing, via spliceosome	BP	0.00146050618118672
5841	GO:0048834	3.9064049297998e-05	1	3	3	specification of petal number	BP	0.00146050618118672
6925	GO:0090698	3.9064049297998e-05	1	3	3	post-embryonic plant morphogenesis	BP	0.00146050618118672
5150	GO:0043527	3.91101195394874e-05	0.999999202838339	4	7	tRNA methyltransferase complex	CC	0.00146050618118672
5300	GO:0045128	4.01056099827867e-05	0.999999319500685	4	6	negative regulation of reciprocal meiotic recombination	BP	0.00149015517694837
4148	GO:0030515	4.04490251080088e-05	0.999992737702182	11	68	snoRNA binding	MF	0.00149540045824308
4149	GO:0030527	4.66722456286956e-05	0.999997774516394	5	14	structural constituent of chromatin	MF	0.00171688847850038
3760	GO:0017126	4.77946737901887e-05	1	3	3	nucleologenesis	BP	0.0017494743465577
5780	GO:0048507	4.92531370692891e-05	0.999985662619766	18	157	meristem development	BP	0.00179094132815674
917	GO:0004693	4.94119598247195e-05	0.999986238437194	17	144	cyclin-dependent protein serine/threonine kinase activity	MF	0.00179094132815674
5171	GO:0043625	5.47393881546151e-05	0.999997181781185	5	16	delta DNA polymerase complex	CC	0.00196290371272329
7127	GO:1901969	5.49528088360456e-05	1	3	3	positive regulation of polynucleotide 3'-phosphatase activity	BP	0.00196290371272329
7129	GO:1901972	5.49528088360456e-05	1	3	3	positive regulation of DNA-5-methylcytosine glycosylase activity	BP	0.00196290371272329
1872	GO:0007131	5.61672930975255e-05	0.999974387963914	38	475	reciprocal meiotic recombination	BP	0.00199663925559184
5750	GO:0048439	5.6794066703377e-05	0.999979656282193	24	242	flower morphogenesis	BP	0.00200925994834818
2743	GO:0010054	5.95880707678526e-05	0.999986640162964	13	96	trichoblast differentiation	BP	0.00209806759646429
2296	GO:0009186	6.16225464214424e-05	1	3	3	deoxyribonucleoside diphosphate metabolic process	BP	0.00214368889424908
2317	GO:0009259	6.16225464214424e-05	1	3	3	ribonucleotide metabolic process	BP	0.00214368889424908
7188	GO:1902983	6.17535480761501e-05	1	3	3	DNA strand elongation involved in mitotic DNA replication	BP	0.00214368889424908
3129	GO:0010997	6.3699303571894e-05	0.99999518020432	6	20	anaphase-promoting complex binding	MF	0.00220090023649806
5113	GO:0043248	6.66874800152127e-05	0.999975158963483	25	290	proteasome assembly	BP	0.0022633749490186
1064	GO:0005078	6.68168309746885e-05	1	3	3	MAP-kinase scaffold activity	MF	0.0022633749490186
2683	GO:0009967	6.68168309746885e-05	1	3	3	positive regulation of signal transduction	BP	0.0022633749490186
1311	GO:0005882	6.70380191824553e-05	1	3	3	intermediate filament	CC	0.0022633749490186
5298	GO:0045095	6.70380191824553e-05	1	3	3	keratin filament	CC	0.0022633749490186
4640	GO:0034088	6.94179535197574e-05	1	3	3	maintenance of mitotic sister chromatid cohesion	BP	0.00230608871125135
5163	GO:0043601	6.95123065452989e-05	1	3	3	nuclear replisome	CC	0.00230608871125135
6900	GO:0090470	6.95506873964094e-05	1	3	3	shoot organ boundary specification	BP	0.00230608871125135
7119	GO:1901698	6.95506873964094e-05	1	3	3	response to nitrogen compound	BP	0.00230608871125135
5405	GO:0045857	6.99055366533497e-05	0.999996585164259	5	12	negative regulation of molecular function, epigenetic	BP	0.0023075068661378
1195	GO:0005656	7.18478744293761e-05	0.999996469417178	5	12	nuclear pre-replicative complex	CC	0.00235063355544605
1459	GO:0006267	7.18478744293761e-05	0.999996469417178	5	12	pre-replicative complex assembly involved in nuclear cell cycle DNA replication	BP	0.00235063355544605
3150	GO:0015057	7.70086849302377e-05	0.999993827812001	6	22	thrombin-activated receptor activity	MF	0.00250837980781576
2587	GO:0009828	7.80077132110645e-05	0.999979528122817	15	126	plant-type cell wall loosening	BP	0.0025297764538711
6477	GO:0071004	7.87269731537289e-05	0.999987927540428	9	50	U2-type prespliceosome	CC	0.00254195301091123
1461	GO:0006269	8.2090958789464e-05	0.999993578137367	6	19	DNA replication, synthesis of RNA primer	BP	0.0026390458664752
222	GO:0000731	8.66101579039359e-05	0.999994997115368	5	17	DNA synthesis involved in DNA repair	BP	0.00277227492442295
1483	GO:0006303	9.41491434724292e-05	0.999983290469317	10	57	double-strand break repair via nonhomologous end joining	BP	0.00300059813291009
4319	GO:0031429	9.48851120772047e-05	0.999994501069546	5	16	box H/ACA snoRNP complex	CC	0.00301107518754872
2639	GO:0009908	9.61225070278633e-05	0.999946350988742	61	961	flower development	BP	0.00303730691010265
2628	GO:0009887	9.72655002859023e-05	0.999959158333137	30	348	animal organ morphogenesis	BP	0.0030603451451658
16	GO:0000035	0.000106932104830897	0.999990656564241	6	25	acyl binding	MF	0.0033463186301285
4718	GO:0034715	0.000107259604455025	0.999996235234233	4	11	pICln-Sm protein complex	CC	0.0033463186301285
4262	GO:0031145	0.000107918497771729	0.999996206003101	4	11	anaphase-promoting complex-dependent catabolic process	BP	0.00335272845598388
1946	GO:0008097	0.000111292714290701	0.999981947771908	9	55	5S rRNA binding	MF	0.0034430892446253
35	GO:0000076	0.000114099757925626	0.999993583131313	5	13	DNA replication checkpoint	BP	0.00350476558871621
2310	GO:0009245	0.00011423431253457	0.999986901148068	7	34	lipid A biosynthetic process	BP	0.00350476558871621
1210	GO:0005680	0.000119555848909595	0.999982982275543	8	50	anaphase-promoting complex	CC	0.0036528758133783
1218	GO:0005689	0.000121380879005341	0.99998569232265	7	39	U12-type spliceosomal complex	CC	0.00369268903749353
273	GO:0000910	0.000121857739403357	0.999968578220904	14	111	cytokinesis	BP	0.00369268903749353
1800	GO:0006949	0.000126261692384412	0.999967198039258	14	119	syncytium formation	BP	0.00381052634077691
357	GO:0001708	0.000130996042550228	0.99996390961294	15	128	cell fate specification	BP	0.00393733633583897
2984	GO:0010374	0.000140517302773158	0.999973462665646	10	65	stomatal complex development	BP	0.00420641674779242
4450	GO:0032465	0.000142475808477265	0.999991352989424	5	14	regulation of cytokinesis	BP	0.00424784728984232
163	GO:0000394	0.00014676430082002	0.999932022494096	35	478	RNA splicing, via endonucleolytic cleavage and ligation	BP	0.00435813349503303
3561	GO:0016569	0.000169912953629722	0.999935892896286	23	246	covalent chromatin modification	BP	0.0050211492805271
4412	GO:0032197	0.000171808326747817	0.999989137053754	5	14	transposition, RNA-mediated	BP	0.0050211492805271
6068	GO:0051574	0.000171808326747817	0.999989137053754	5	14	positive regulation of histone H3-K9 methylation	BP	0.0050211492805271
6851	GO:0090241	0.000171808326747817	0.999989137053754	5	14	negative regulation of histone H4 acetylation	BP	0.0050211492805271
6036	GO:0051445	0.000174716610958476	0.999994091816926	4	8	regulation of meiotic cell cycle	BP	0.00508604181664162
1876	GO:0007140	0.000189684308397001	0.999955113538163	12	95	male meiotic nuclear division	BP	0.0055001010834801
105	GO:0000243	0.000194303626212116	0.999975585102437	7	35	commitment complex	CC	0.00561203520395464
2114	GO:0008574	0.000215959711010141	0.999972865878119	7	31	ATP-dependent microtubule motor activity, plus-end-directed	MF	0.0062132533198793
37	GO:0000079	0.000224129226414281	0.999934882847234	15	135	regulation of cyclin-dependent protein serine/threonine kinase activity	BP	0.00642330038801238
3797	GO:0018215	0.000238580153595611	0.999997575973276	3	4	protein phosphopantetheinylation	BP	0.00678485252186902
3994	GO:0019878	0.000238580153595611	0.999997575973276	3	4	lysine biosynthetic process via aminoadipic acid	BP	0.00678485252186902
2318	GO:0009263	0.000289775136860042	0.99998792797892	4	9	deoxyribonucleotide biosynthetic process	BP	0.00820918529480133
2534	GO:0009739	0.000300211783501039	0.999843267047436	43	673	response to gibberellin	BP	0.00847238903514
427	GO:0003697	0.000303550880183627	0.999896685761567	18	186	single-stranded DNA binding	MF	0.00852799225281764
6390	GO:0070330	0.000304488768561517	0.999987145434384	4	9	aromatase activity	MF	0.00852799225281764
6960	GO:0097526	0.00031847377368816	0.999973659358628	5	25	spliceosomal tri-snRNP complex	CC	0.00888601917981229
6578	GO:0071555	0.000325609563283611	0.999792943741043	83	1430	cell wall organization	BP	0.00905096658240233
2118	GO:0008610	0.000332473060993565	0.99985936162343	26	315	lipid biosynthetic process	BP	0.00920713787635362
7180	GO:1902626	0.000346055292603029	0.999982911160758	4	12	assembly of large subunit precursor of preribosome	BP	0.00954751057278654
3815	GO:0018454	0.000348291526255441	0.999962005977268	6	25	acetoacetyl-CoA reductase activity	MF	0.00956794708270206
5160	GO:0043570	0.000350412072248311	0.999972972033802	5	16	maintenance of DNA repeat elements	BP	0.00956794708270206
943	GO:0004748	0.000351972086353119	0.999983068217347	4	11	ribonucleoside-diphosphate reductase activity, thioredoxin disulfide as acceptor	MF	0.00956794708270206
1338	GO:0005971	0.000351972086353119	0.999983068217347	4	11	ribonucleoside-diphosphate reductase complex	CC	0.00956794708270206
2589	GO:0009831	0.000360821855857642	0.999901508469552	13	115	plant-type cell wall modification involved in multidimensional cell growth	BP	0.00977258901908939
4951	GO:0042393	0.000374897788186107	0.999857381062096	21	232	histone binding	MF	0.0101167673206134
4456	GO:0032502	0.000394982818836181	0.999802579634611	37	512	developmental process	BP	0.0106200107726354
1497	GO:0006338	0.000438957037975119	0.99987052239211	14	126	chromatin remodeling	BP	0.0117595954303914
6330	GO:0061575	0.000445777365849116	0.999990208099044	3	6	cyclin-dependent protein serine/threonine kinase activator activity	MF	0.0118991979894887
7203	GO:1903506	0.000455487099917313	0.999899195632252	10	73	regulation of nucleic acid-templated transcription	BP	0.012093666990127
2405	GO:0009524	0.000456333931599329	0.999749499671506	47	718	phragmoplast	CC	0.012093666990127
1289	GO:0005834	0.00046290209932847	0.999831154453596	19	201	heterotrimeric G-protein complex	CC	0.0122239218658382
1870	GO:0007129	0.000497666649397647	0.999792046470161	24	285	synapsis	BP	0.0130951857852178
4056	GO:0030071	0.000510582144662319	0.999970732593493	4	14	regulation of mitotic metaphase/anaphase transition	BP	0.0133873914100468
4283	GO:0031298	0.000572033992141364	0.999949296184199	5	18	replication fork protection complex	CC	0.0149456513706475
5249	GO:0044403	0.000608151070414109	0.999945350045952	5	18	symbiont process	BP	0.0158333416008518
1881	GO:0007155	0.00062242313986045	0.999665944744103	42	628	cell adhesion	BP	0.0161480585829058
4615	GO:0033946	0.000634802930947125	0.99990133174336	7	39	xyloglucan-specific endo-beta-1,4-glucanase activity	MF	0.0164116533965841
2799	GO:0010143	0.000646555664457665	0.9998366202393	11	85	cutin biosynthetic process	BP	0.0166572563867595
7236	GO:1904667	0.000654820763104625	0.999962761667526	4	11	negative regulation of ubiquitin protein ligase activity	BP	0.0168116136194292
2671	GO:0009955	0.000667204019382712	0.999859838520995	9	63	adaxial/abaxial pattern specification	BP	0.0170702647727189
1846	GO:0007043	0.000687927327846376	0.99998242323608	3	6	cell-cell junction assembly	BP	0.0175397746968831
4255	GO:0031120	0.000719207381236592	0.999930157052615	5	22	snRNA pseudouridine synthesis	BP	0.018274293391283
1028	GO:0004879	0.000854671606932822	0.999582449272282	31	465	nuclear receptor activity	MF	0.0216419241837715
6669	GO:0080008	0.000899052824974167	0.999572387755885	29	381	Cul4-RING E3 ubiquitin ligase complex	CC	0.0226880429619761
7372	GO:2000653	0.000939011665509084	0.999939278619414	4	12	regulation of genetic imprinting	BP	0.0235985114748682
4584	GO:0033615	0.000941514861385735	0.999973146729368	3	6	mitochondrial proton-transporting ATP synthase complex assembly	BP	0.0235985114748682
5280	GO:0045010	0.000980512433013814	0.999530868077858	29	385	actin nucleation	BP	0.0244406188689503
1879	GO:0007143	0.000981723533145556	0.999866054204927	6	29	female meiotic nuclear division	BP	0.0244406188689503
5082	GO:0043138	0.000990936345252361	0.999832778962476	7	41	3'-5' DNA helicase activity	MF	0.0245871924053556
1309	GO:0005876	0.000994529536604952	0.999803148618981	8	55	spindle microtubule	CC	0.0245938173700904
4016	GO:0019985	0.00102047498217224	0.999932492666637	4	12	translesion synthesis	BP	0.0251513067272719
6795	GO:0080151	0.00107655451623683	0.999927731793213	4	12	positive regulation of salicylic acid mediated signaling pathway	BP	0.0264453292128078
4280	GO:0031261	0.00108443260500402	0.999927057329759	4	12	DNA replication preinitiation complex	CC	0.0265506446403966
4976	GO:0042593	0.00109390086197682	0.999883221564675	5	22	glucose homeostasis	BP	0.0266940692193288
186	GO:0000460	0.00109806323757948	0.999883631469841	5	21	maturation of 5.8S rRNA	BP	0.026707498614022
3040	GO:0010476	0.00113653084576205	0.99996536286566	3	6	gibberellin mediated signaling pathway	BP	0.0275155072414587
6775	GO:0080129	0.0011387266994707	0.999426151843528	32	498	proteasome core complex assembly	BP	0.0275155072414587
3023	GO:0010440	0.00114352407535125	0.99959110594934	16	176	stomatal lineage progression	BP	0.0275414234955933
1200	GO:0005664	0.00114924744136868	0.999876938277678	5	21	nuclear origin of replication recognition complex	CC	0.0275894012385715
968	GO:0004798	0.00115879671045257	0.999964441670928	3	6	thymidylate kinase activity	MF	0.0276391705712462
1450	GO:0006233	0.00115879671045257	0.999964441670928	3	6	dTDP biosynthetic process	BP	0.0276391705712462
4894	GO:0042134	0.00117525938214694	0.999963756473544	3	6	rRNA primary transcript binding	MF	0.0279416973363166
6946	GO:0097250	0.00120776897184249	0.999962393283781	3	6	mitochondrial respiratory chain supercomplex assembly	BP	0.0286225762109083
5371	GO:0045550	0.00124586715546574	0.999960778942159	3	6	geranylgeranyl reductase activity	MF	0.0293373941003621
5992	GO:0051188	0.00124586715546574	0.999960778942159	3	6	cofactor biosynthetic process	BP	0.0293373941003621
4529	GO:0033186	0.00126655237946965	0.999959894959591	3	6	CAF-1 complex	CC	0.0295425443258913
6054	GO:0051513	0.00126656566828396	0.999959894390017	3	6	regulation of monopolar cell growth	BP	0.0295425443258913
4882	GO:0040023	0.00126656566828612	0.999959894390017	3	6	NA	NA	0.0295425443258913
189	GO:0000463	0.00131123304078912	0.999806757216257	6	34	maturation of LSU-rRNA from tricistronic rRNA transcript (SSU-rRNA, 5.8S rRNA, LSU-rRNA)	BP	0.0304882298855182
4065	GO:0030104	0.00131572517114763	0.999766132276044	7	42	water homeostasis	BP	0.0304967771644689
1653	GO:0006606	0.00135718469760382	0.99933609844674	29	395	protein import into nucleus	BP	0.0313594489190084
2771	GO:0010091	0.00136672593653557	0.999521590935741	15	167	trichome branching	BP	0.0314815313854953
6539	GO:0071370	0.00146265063159714	0.999782174974262	6	31	cellular response to gibberellin stimulus	BP	0.0335542648136317
205	GO:0000495	0.00146578679129065	0.99994609189119	3	7	box H/ACA snoRNA 3'-end processing	BP	0.0335542648136317
6455	GO:0070847	0.00148310697753078	0.999776040490411	6	34	core mediator complex	CC	0.0338459660242673
4406	GO:0032137	0.00151551201706327	0.999885496008621	4	13	guanine/thymine mispair binding	MF	0.0343733001661527
4407	GO:0032138	0.00151551201706327	0.999885496008621	4	13	single base insertion or deletion binding	MF	0.0343733001661527
5528	GO:0046620	0.00155048610217035	0.999701607063101	7	92	regulation of organ growth	BP	0.0350590037903595
40	GO:0000086	0.0015565504282748	0.999817385444291	5	24	G2/M transition of mitotic cell cycle	BP	0.0350888227642192
4354	GO:0031597	0.00156231882529918	0.999713114113414	7	43	cytosolic proteasome complex	CC	0.0351118097090034
5277	GO:0045003	0.00164783497339738	0.999804131304812	5	24	double-strand break repair via synthesis-dependent strand annealing	BP	0.0369214902827278
1850	GO:0007052	0.00166136949638518	0.999802151139322	5	24	mitotic spindle organization	BP	0.0371122841579216
17	GO:0000036	0.00178177276728613	0.999716956516374	6	39	acyl carrier activity	MF	0.0396820115702218
1981	GO:0008176	0.00187855384739756	0.999843825806643	4	15	tRNA (guanine-N7-)-methyltransferase activity	MF	0.0416114217295157
4013	GO:0019953	0.00187966119254237	0.999085618151871	27	379	sexual reproduction	BP	0.0416114217295157
804	GO:0004518	0.00189599762299748	0.999215885327784	19	231	nuclease activity	MF	0.0418477803714727
193	GO:0000470	0.00191541539490509	0.999764299524897	5	24	maturation of LSU-rRNA	BP	0.0421505399700245
18	GO:0000038	0.00194050154200495	0.999242061377067	17	202	very long-chain fatty acid metabolic process	BP	0.0425758706278475
2207	GO:0008897	0.00195509001488994	0.999920362381769	3	7	holo-[acyl-carrier-protein] synthase activity	MF	0.0427690401482136
22	GO:0000049	0.00206870890812998	0.999432611314771	10	90	tRNA binding	MF	0.0451210432646402
370	GO:0001882	0.00214800845879526	0.999909521438602	3	7	nucleoside binding	MF	0.0464525983561053
1476	GO:0006290	0.00214860544194757	0.999909487323261	3	7	pyrimidine dimer repair	BP	0.0464525983561053
168	GO:0000404	0.00214860544195131	0.999909487323261	3	7	heteroduplex DNA loop binding	MF	0.0464525983561053
4674	GO:0034427	0.00216632346977109	0.999646059136126	6	35	nuclear-transcribed mRNA catabolic process, exonucleolytic, 3'-5'	BP	0.0466991129314502
2461	GO:0009628	0.00221639437978587	0.999499478758109	8	58	response to abiotic stimulus	BP	0.0476395931515602
