## Supplementary File 2 for "Validation and characterisation of a wheat GENIE3 network using an independent RNA-Seq dataset": HD-Zip_I_IIgenie3_GOseq_enrichment.txt

category	over_represented_pvalue	under_represented_pvalue	numDEInCat	numInCat	term	ontology	over_rep_padj
2364	GO:0009408	3.69449798911792e-43	1	243	1433	response to heat	BP	2.73171181315379e-39
1801	GO:0006950	9.9793139763589e-38	1	201	1184	response to stress	BP	3.68935237705989e-34
2481	GO:0009651	3.61737223775455e-35	1	543	4724	response to salt stress	BP	8.91561677531905e-32
241	GO:0000786	1.07832761568863e-31	1	92	466	nucleosome	CC	1.99328859760043e-28
5534	GO:0046658	1.9246270055154e-30	1	121	613	anchored component of plasma membrane	CC	2.84613841575618e-27
1314	GO:0005886	3.21117919408386e-28	1	1243	13857	plasma membrane	CC	3.95724316017601e-25
2910	GO:0010286	8.52796551725664e-27	1	121	657	heat acclimation	BP	9.00796814779937e-24
2474	GO:0009644	1.04148689914835e-26	1	150	908	response to high light intensity	BP	9.62594266537864e-24
6808	GO:0080167	1.19747340064532e-24	1	278	2203	response to karrikin	BP	9.83790924930165e-22
5328	GO:0045271	2.69963452045557e-24	1	42	119	respiratory chain complex I	CC	1.99610976442485e-21
5950	GO:0050896	3.61184350349514e-23	1	60	294	response to stimulus	BP	2.42781553316755e-20
1239	GO:0005747	4.90498813381971e-22	1	50	185	mitochondrial respiratory chain complex I	CC	3.02229018845525e-19
6294	GO:0060416	2.9230099792689e-21	1	46	145	response to growth hormone	BP	1.66251813743956e-18
1159	GO:0005507	7.602247927365e-21	1	160	1156	copper ion binding	MF	4.01507294106692e-18
723	GO:0004364	9.18857215552086e-21	1	68	309	glutathione transferase activity	MF	4.52935350119475e-18
1225	GO:0005721	3.05528379981807e-20	1	32	97	pericentric heterochromatin	CC	1.41192302599093e-17
2370	GO:0009415	7.14770037593773e-20	1	30	68	response to water	BP	3.10882921056962e-17
6452	GO:0070828	9.39093407932028e-20	1	32	99	heterochromatin organization	BP	3.85758703236079e-17
7357	GO:2000280	1.25349827688806e-19	1	50	213	regulation of root development	BP	4.87808750490018e-17
246	GO:0000792	1.63129916348346e-19	1	32	100	heterochromatin	CC	6.03091300739836e-17
6523	GO:0071289	1.83030918386173e-19	1	26	65	cellular response to nickel ion	BP	6.44443147879696e-17
6792	GO:0080148	2.21282626783797e-19	1	47	163	negative regulation of response to water deprivation	BP	7.43710792017906e-17
297	GO:0000976	7.66863853912678e-19	1	44	134	transcription regulatory region sequence-specific DNA binding	MF	2.4653005807958e-16
2363	GO:0009407	1.01248051091131e-18	1	131	881	toxin catabolic process	BP	3.11928370736592e-16
2369	GO:0009414	1.05795887139059e-18	1	411	3988	response to water deprivation	BP	3.1290191580248e-16
1710	GO:0006749	1.28939303011364e-18	1	63	291	glutathione metabolic process	BP	3.66683540948472e-16
4963	GO:0042542	1.41560022548855e-18	1	178	1334	response to hydrogen peroxide	BP	3.8766474323194e-16
1494	GO:0006334	2.81239771270957e-18	1	67	409	nucleosome assembly	BP	7.42673881706235e-16
5831	GO:0048767	2.46621807299119e-17	1	135	909	root hair elongation	BP	6.25916167911814e-15
2464	GO:0009631	2.53955707835467e-17	1	67	365	cold acclimation	BP	6.25916167911814e-15
6578	GO:0071555	3.45061474092101e-17	1	188	1430	cell wall organization	BP	8.23027270786128e-15
3456	GO:0016126	4.54666369226965e-17	1	94	528	sterol biosynthetic process	BP	1.05056347939505e-14
4739	GO:0034976	5.23861926298503e-17	1	114	750	response to endoplasmic reticulum stress	BP	1.17376820698519e-14
2391	GO:0009506	1.00080021633995e-16	1	537	5619	plasmodesma	CC	2.17644611753458e-14
3078	GO:0010583	2.21629850308448e-16	1	83	467	response to cyclopentenone	BP	4.6820888948019e-14
1272	GO:0005794	3.18882879369942e-16	1	468	4739	Golgi apparatus	CC	6.5495000279482e-14
6005	GO:0051259	6.68923059823057e-16	1	24	66	protein complex oligomerization	BP	1.3367613795491e-13
244	GO:0000790	7.23350508059783e-16	1	37	153	nuclear chromatin	CC	1.40748780436685e-13
6774	GO:0080127	1.84665596658868e-15	1	17	24	fruit septum development	BP	3.50107031204017e-13
2517	GO:0009704	3.00647500509965e-15	1	46	195	de-etiolation	BP	5.55746904692669e-13
1808	GO:0006970	6.10524882307936e-15	1	201	1690	response to osmotic stress	BP	1.1010295072646e-12
1263	GO:0005782	9.1015379631702e-15	1	23	59	peroxisomal matrix	CC	1.60230408808763e-12
1810	GO:0006972	1.79600328174766e-14	1	80	488	hyperosmotic response	BP	3.08829029424237e-12
5417	GO:0045926	1.90190595378678e-14	1	31	118	negative regulation of growth	BP	3.14596450020802e-12
1183	GO:0005618	1.91463893034029e-14	1	317	3103	cell wall	CC	3.14596450020802e-12
1566	GO:0006457	2.1718005362847e-14	1	160	1386	protein folding	BP	3.49093329680198e-12
2584	GO:0009825	3.29175549572016e-14	1	68	354	multidimensional cell growth	BP	5.17856173092657e-12
4275	GO:0031225	3.71270091374769e-14	1	162	1366	anchored component of membrane	CC	5.71910636588551e-12
3077	GO:0010582	4.75425788639822e-14	1	31	92	floral meristem determinacy	BP	7.17407812490376e-12
2602	GO:0009853	6.13844651810204e-14	1	85	591	photorespiration	BP	9.0775347109693e-12
4877	GO:0040008	6.86155218285787e-14	1	117	854	regulation of growth	BP	9.94790526275511e-12
5538	GO:0046686	8.985018082021e-14	1	306	2965	response to cadmium ion	BP	1.27760045573968e-11
2466	GO:0009636	1.04862712876041e-13	1	100	677	response to toxic substance	BP	1.46293377170839e-11
4961	GO:0042538	1.37710464472972e-13	1	146	1169	hyperosmotic salinity response	BP	1.88561328576511e-11
5707	GO:0048046	1.51557709589067e-13	1	233	2171	apoplast	CC	2.03748673582102e-11
2532	GO:0009737	2.48807161373068e-13	1	411	4267	response to abscisic acid	BP	3.2851431271294e-11
58	GO:0000139	2.62946498783565e-13	1	167	1329	Golgi membrane	CC	3.41092352983453e-11
1812	GO:0006979	8.36966553752686e-13	1	298	2970	response to oxidative stress	BP	1.06698805145644e-10
2390	GO:0009505	1.21199999449861e-12	1	356	3579	plant-type cell wall	CC	1.518903043953e-10
6273	GO:0055114	1.68550451038384e-12	1	587	6788	oxidation-reduction process	BP	2.07710339162969e-10
5789	GO:0048527	2.96670730333548e-12	1	89	612	lateral root development	BP	3.59603832801025e-10
2590	GO:0009832	6.64259472202938e-12	1	80	500	plant-type cell wall biogenesis	BP	7.92182989914278e-10
2473	GO:0009643	9.9419973496081e-12	1	28	117	photosynthetic acclimation	BP	1.16684330798416e-09
1384	GO:0006084	1.38049149164089e-11	1	47	226	acetyl-CoA metabolic process	BP	1.59489907643636e-09
1179	GO:0005576	2.23430318928762e-11	1	532	6188	extracellular region	CC	2.54160581255271e-09
1278	GO:0005802	2.79430227984418e-11	1	225	2065	trans-Golgi network	CC	3.1304653116921e-09
116	GO:0000271	3.81845805746095e-11	1	55	298	polysaccharide biosynthetic process	BP	4.21398192192034e-09
3020	GO:0010434	4.07198289372341e-11	1	14	23	bract formation	BP	4.42768257591043e-09
2365	GO:0009409	6.14557408768583e-11	1	414	4560	response to cold	BP	6.58556156584768e-09
2838	GO:0010200	7.149190935559e-11	1	225	2255	response to chitin	BP	7.55158825393189e-09
2323	GO:0009269	2.37003816868004e-10	1	43	226	response to desiccation	BP	2.46817777735496e-08
2711	GO:0010017	3.75781444665827e-10	0.999999999933966	30	124	red or far-red light signaling pathway	BP	3.85906666924879e-08
3541	GO:0016491	5.92248310081972e-10	1	450	5056	oxidoreductase activity	MF	5.99874521198096e-08
2320	GO:0009266	6.18856424454817e-10	1	74	522	response to temperature stimulus	BP	6.17251710721493e-08
6775	GO:0080129	6.26100599190045e-10	1	69	498	proteasome core complex assembly	BP	6.17251710721493e-08
4930	GO:0042309	6.4407040193822e-10	1	262	2823	homoiothermy	BP	6.18474876874182e-08
5943	GO:0050825	6.4407040193822e-10	1	262	2823	ice binding	MF	6.18474876874182e-08
1390	GO:0006096	8.52035861227678e-10	1	121	1038	glycolytic process	BP	8.07686302297109e-08
2450	GO:0009611	9.26852037297957e-10	1	339	3690	response to wounding	BP	8.67486577693809e-08
5744	GO:0048364	1.05638918931356e-09	1	133	1136	root development	BP	9.76367708223062e-08
594	GO:0004058	1.25132972660808e-09	0.999999999916872	14	28	aromatic-L-amino-acid decarboxylase activity	MF	1.11473879500483e-07
1002	GO:0004837	1.25132972660808e-09	0.999999999916872	14	28	tyrosine decarboxylase activity	MF	1.11473879500483e-07
7118	GO:1901695	1.25132972660808e-09	0.999999999916872	14	28	tyramine biosynthetic process	BP	1.11473879500483e-07
3642	GO:0016758	1.35401507594752e-09	1	118	967	transferase activity, transferring hexosyl groups	MF	1.19185565137571e-07
1752	GO:0006833	1.3731624139854e-09	1	83	634	water transport	BP	1.19448975164801e-07
7263	GO:1990055	1.68028359538122e-09	0.999999999876685	14	29	phenylacetaldehyde synthase activity	MF	1.44465312840101e-07
1264	GO:0005783	3.10652914436982e-09	1	428	4827	endoplasmic reticulum	CC	2.6401927003989e-07
6567	GO:0071490	3.2821284543011e-09	0.999999999747444	13	35	cellular response to far red light	BP	2.72674806641599e-07
6568	GO:0071491	3.2821284543011e-09	0.999999999747444	13	35	cellular response to red light	BP	2.72674806641599e-07
5944	GO:0050826	3.35132121813952e-09	1	301	3358	response to freezing	BP	2.75329656521373e-07
5578	GO:0046914	3.5484813832226e-09	1	38	240	transition metal ion binding	MF	2.88323860962065e-07
3414	GO:0016020	4.061068953401e-09	1	1085	13884	membrane	CC	3.26386346102685e-07
1669	GO:0006633	4.44214843183268e-09	1	80	590	fatty acid biosynthetic process	BP	3.53174682849149e-07
2677	GO:0009961	7.31254034393874e-09	0.999999998569061	24	98	response to 1-aminocyclopropane-1-carboxylic acid	BP	5.75201311734926e-07
2657	GO:0009932	7.51272669175368e-09	1	50	300	cell tip growth	BP	5.84727380619229e-07
2536	GO:0009741	1.19546047737778e-08	1	71	582	response to brassinosteroid	BP	9.20753621847008e-07
1657	GO:0006612	1.45696814123817e-08	1	154	1469	protein targeting to membrane	BP	1.1106002511665e-06
428	GO:0003700	1.53374902666362e-08	1	446	5312	DNA-binding transcription factor activity	MF	1.15719799011743e-06
6107	GO:0051753	1.55960159916597e-08	0.999999996866716	24	89	mannan synthase activity	MF	1.1648175984074e-06
2709	GO:0010015	1.75121067595889e-08	1	48	286	root morphogenesis	BP	1.294845173804e-06
412	GO:0003006	1.78879235725743e-08	0.999999996344951	24	92	developmental process involved in reproduction	BP	1.30953769203579e-06
3113	GO:0010817	1.90034983976568e-08	0.999999994272999	37	194	regulation of hormone levels	BP	1.3775673250223e-06
2589	GO:0009831	2.48958550391883e-08	0.99999999431777	26	115	plant-type cell wall modification involved in multidimensional cell growth	BP	1.78718400155105e-06
2653	GO:0009926	2.83228059369705e-08	1	64	489	auxin polar transport	BP	2.01364256824961e-06
5092	GO:0043169	2.94331951423656e-08	1	87	679	cation binding	MF	2.07265757031096e-06
3965	GO:0019752	2.99035185134455e-08	0.999999993140012	26	111	carboxylic acid metabolic process	BP	2.08591147064543e-06
2019	GO:0008283	3.39305079026527e-08	1	84	704	cell proliferation	BP	2.34469322833845e-06
5947	GO:0050832	4.77133372177493e-08	1	385	4393	defense response to fungus	BP	3.26107213892766e-06
2792	GO:0010117	4.80736899030451e-08	0.999999992729636	17	65	photoprotection	BP	3.26107213892766e-06
3643	GO:0016759	5.09070302046119e-08	0.999999988017756	26	109	cellulose synthase activity	MF	3.39309008768909e-06
2587	GO:0009828	5.0937652114348e-08	0.999999987444687	27	126	plant-type cell wall loosening	BP	3.39309008768909e-06
5140	GO:0043481	5.25558367033746e-08	1	49	311	anthocyanin accumulation in tissues in response to UV light	BP	3.46962371950671e-06
2724	GO:0010030	5.45641677737421e-08	0.999999984015179	33	180	positive regulation of seed germination	BP	3.54379350926041e-06
2975	GO:0010363	5.463787666428e-08	1	146	1413	regulation of plant-type hypersensitive response	BP	3.54379350926041e-06
2533	GO:0009738	6.48865079545075e-08	1	176	1771	abscisic acid-activated signaling pathway	BP	4.17192034622285e-06
5355	GO:0045471	7.930712720611e-08	0.999999999436642	6	7	response to ethanol	BP	5.05514567725843e-06
2023	GO:0008289	8.43731088064768e-08	1	49	456	lipid binding	MF	5.33209202149649e-06
3641	GO:0016757	9.97724504838935e-08	1	214	2155	transferase activity, transferring glycosyl groups	MF	6.25184321082973e-06
5118	GO:0043295	1.17753951860773e-07	0.999999978464274	19	75	glutathione binding	MF	7.31657747948369e-06
1970	GO:0008152	1.23699424674292e-07	1	764	9384	metabolic process	BP	7.62194621701428e-06
6119	GO:0051788	1.27193724253532e-07	1	75	637	response to misfolded protein	BP	7.76515308101852e-06
1252	GO:0005768	1.29136122443976e-07	1	253	2640	endosome	CC	7.76515308101852e-06
3459	GO:0016132	1.29174172161926e-07	1	69	521	brassinosteroid biosynthetic process	BP	7.76515308101852e-06
5793	GO:0048531	1.3161468451234e-07	0.999999988283842	12	27	beta-1,3-galactosyltransferase activity	MF	7.84805626842128e-06
5361	GO:0045489	1.50907083471951e-07	0.999999956022722	31	154	pectin biosynthetic process	BP	8.92645580153283e-06
5821	GO:0048654	1.53984736314692e-07	1	6	6	anther morphogenesis	BP	9.03621539929232e-06
1158	GO:0005506	1.56300041145634e-07	1	222	2333	iron ion binding	MF	9.09986223803796e-06
2618	GO:0009873	2.09448638383026e-07	1	98	896	ethylene-activated signaling pathway	BP	1.20989315015945e-05
5336	GO:0045298	2.36994932220039e-07	0.999999973734082	13	33	tubulin complex	CC	1.35840351072478e-05
2045	GO:0008361	2.45579827688015e-07	0.999999917004451	42	259	regulation of cell size	BP	1.39678249686552e-05
2743	GO:0010054	2.50799597137758e-07	0.999999943731751	22	96	trichoblast differentiation	BP	1.4155818482722e-05
3000	GO:0010400	2.97951276505355e-07	0.999999949908958	17	56	rhamnogalacturonan I side chain metabolic process	BP	1.66897858975802e-05
2301	GO:0009226	3.37824368163592e-07	0.999999949299014	15	54	nucleotide-sugar biosynthetic process	BP	1.8781002843621e-05
5580	GO:0046916	3.42887661513224e-07	0.999999900910299	28	187	cellular transition metal ion homeostasis	BP	1.89202340987223e-05
6569	GO:0071492	3.54181906641005e-07	0.999999955258104	13	47	cellular response to UV-A	BP	1.93986742052118e-05
4230	GO:0031012	4.30104258290565e-07	0.999999854358988	36	249	extracellular matrix	CC	2.33837565132385e-05
4381	GO:0031966	4.48940413915482e-07	0.999999845826634	37	242	mitochondrial membrane	CC	2.42296746021246e-05
3415	GO:0016021	4.68026762773039e-07	0.999999677006701	1527	20668	integral component of membrane	CC	2.50767382894482e-05
2507	GO:0009693	5.33899852585162e-07	0.99999982881212	61	498	ethylene biosynthetic process	BP	2.84003993526236e-05
2250	GO:0009055	8.04172210073035e-07	0.999999669065051	221	2465	electron transfer activity	MF	4.24717808662859e-05
5598	GO:0046982	8.36104419140102e-07	0.999999681787265	125	1292	protein heterodimerization activity	MF	4.38450785469639e-05
3644	GO:0016760	8.56243959303394e-07	0.999999792554049	22	96	cellulose synthase (UDP-forming) activity	MF	4.458498475415e-05
2560	GO:0009788	1.07969535061821e-06	0.999999635290027	70	559	negative regulation of abscisic acid-activated signaling pathway	BP	5.5827044912385e-05
4705	GO:0034605	1.23250462493536e-06	0.999999611385481	29	182	cellular response to heat	BP	6.32856888664728e-05
1889	GO:0007178	1.30197350874032e-06	0.999999356785524	120	1076	transmembrane receptor protein serine/threonine kinase signaling pathway	BP	6.63916698181099e-05
2371	GO:0009416	1.39477452876377e-06	0.999999280914091	151	1503	response to light stimulus	BP	7.06367319567076e-05
2460	GO:0009627	1.45735020734653e-06	0.999999245756937	154	1549	systemic acquired resistance	BP	7.33037240348314e-05
5783	GO:0048510	1.52280618816874e-06	0.999999474426886	33	204	regulation of timing of transition from vegetative to reproductive phase	BP	7.60785740224301e-05
2511	GO:0009697	1.70772347808499e-06	0.999999181160667	101	911	salicylic acid biosynthetic process	BP	8.47443449460432e-05
5923	GO:0050662	1.75776175961375e-06	0.999999254447882	63	515	coenzyme binding	MF	8.6645936337227e-05
2710	GO:0010016	1.80105962619996e-06	0.999999306858536	48	341	shoot system morphogenesis	BP	8.81922839478313e-05
3029	GO:0010450	1.94704255823193e-06	0.999999890718432	8	15	inflorescence meristem growth	BP	9.47133728655717e-05
2574	GO:0009813	2.04897216313015e-06	0.999998946193225	144	1407	flavonoid biosynthetic process	BP	9.8855186472267e-05
5159	GO:0043565	2.05892598278728e-06	0.999998748130993	223	2454	sequence-specific DNA binding	MF	9.8855186472267e-05
6958	GO:0097502	2.17213510831477e-06	0.999999396601093	24	114	mannosylation	BP	0.000103617851554061
6145	GO:0052386	2.33429353436522e-06	0.999999529037864	17	64	cell wall thickening	BP	0.000110639528160875
1800	GO:0006949	2.4023402205808e-06	0.999999344111775	23	119	syncytium formation	BP	0.000113139513318308
4484	GO:0032791	2.49389091139174e-06	0.999999895599784	7	12	lead ion binding	MF	0.000116707781005256
2592	GO:0009834	2.62574736508201e-06	0.999998933131204	43	282	plant-type secondary cell wall biogenesis	BP	0.000121657054075853
1913	GO:0007389	2.63255729674554e-06	0.999998942536079	44	295	pattern specification process	BP	0.000121657054075853
3033	GO:0010466	2.83299009239057e-06	0.999999311502601	19	138	negative regulation of peptidase activity	BP	0.000130106389708919
2483	GO:0009653	3.03201562833633e-06	0.999999406951415	16	63	anatomical structure morphogenesis	BP	0.000138387182443943
5566	GO:0046872	3.16955580186931e-06	0.999997510978355	721	9321	metal ion binding	MF	0.00014377727361363
2791	GO:0010116	3.6297944603153e-06	0.999999238134955	17	66	positive regulation of abscisic acid biosynthetic process	BP	0.00016299956942156
5765	GO:0048467	3.63739910123848e-06	0.999998981472948	23	118	gynoecium development	BP	0.00016299956942156
612	GO:0004089	3.79784733646473e-06	0.99999924148625	16	64	carbonate dehydratase activity	MF	0.000169164356661568
2757	GO:0010075	3.95676644019392e-06	0.999997710256157	151	1473	regulation of meristem growth	BP	0.000175187611130502
2118	GO:0008610	4.00480230393025e-06	0.999998305163836	45	315	lipid biosynthetic process	BP	0.000176258977590835
1833	GO:0007020	4.56852074595759e-06	0.999998121042003	42	280	microtubule nucleation	BP	0.000199879540802428
5114	GO:0043255	4.66822122307627e-06	0.999998995941451	17	68	regulation of carbohydrate biosynthetic process	BP	0.000203040163078976
4054	GO:0030054	5.11946384792445e-06	0.99999975987822	7	12	cell junction	CC	0.00022136441924885
2524	GO:0009723	5.77567576904239e-06	0.999996389614351	146	1505	response to ethylene	BP	0.000248286899048253
1602	GO:0006519	5.90883655424237e-06	0.999998953464473	14	49	NA	NA	0.000252542991225827
6835	GO:0090057	6.05111625473044e-06	0.999999349030033	9	42	root radial pattern formation	BP	0.000257137664295844
5539	GO:0046688	6.96153086373326e-06	0.999998250791467	19	95	response to copper ion	BP	0.000294000158135812
4018	GO:0020037	6.9981103370169e-06	0.999995472793655	174	1825	heme binding	MF	0.000294000158135812
6564	GO:0071483	7.09092863204271e-06	0.99999878460892	13	54	cellular response to blue light	BP	0.00029621653279844
1386	GO:0006086	7.42542942991009e-06	0.999998898149549	12	37	acetyl-CoA biosynthetic process from pyruvate	BP	0.000308447332610984
1220	GO:0005694	1.02966845495956e-05	0.999994911509198	60	559	chromosome	CC	0.000425327852288882
2913	GO:0010289	1.06535336612318e-05	0.999999644639272	6	9	homogalacturonan biosynthetic process	BP	0.000437623488284157
4040	GO:0030001	1.09569526428313e-05	0.999994884851688	51	452	metal ion transport	BP	0.000447600595807154
1630	GO:0006561	1.10761941105759e-05	0.999998255665874	12	40	proline biosynthetic process	BP	0.00044765117286174
4996	GO:0042742	1.10792757145927e-05	0.999991588398362	368	4294	defense response to bacterium	BP	0.00044765117286174
1503	GO:0006350	1.2556572363587e-05	0.999991929480124	144	1528	NA	NA	0.0005045831307411
6809	GO:0080168	1.35893739397678e-05	0.999996974808146	16	65	abscisic acid transport	BP	0.00054313422113861
132	GO:0000302	1.39974412133185e-05	0.999993744874	44	336	response to reactive oxygen species	BP	0.000556435915759555
4136	GO:0030414	1.51350484874871e-05	0.999995819484421	19	154	peptidase inhibitor activity	MF	0.000598441435917005
2255	GO:0009061	1.60432877389857e-05	0.999996953985551	13	64	anaerobic respiration	BP	0.000630979093308829
1391	GO:0006097	1.62745504442273e-05	0.999995877464396	18	81	glyoxylate cycle	BP	0.000636687968172576
589	GO:0004049	1.69334823738174e-05	0.99999855901607	8	18	anthranilate synthase activity	MF	0.000658979835115822
2591	GO:0009833	1.773720273903e-05	0.999995476586773	18	81	plant-type primary cell wall biogenesis	BP	0.000686643335352815
855	GO:0004602	1.89766388089525e-05	0.999995021583523	18	101	glutathione peroxidase activity	MF	0.000730798267465598
5169	GO:0043621	2.0542770501461e-05	0.99998758522825	103	1006	protein self-association	MF	0.000787011632579287
4939	GO:0042350	2.16714047027525e-05	0.999996187190504	12	50	GDP-L-fucose biosynthetic process	BP	0.000825970960681195
4579	GO:0033609	2.35056866527332e-05	0.999993980599883	17	101	oxalate metabolic process	BP	0.000886740036277086
5521	GO:0046564	2.35056866527332e-05	0.999993980599883	17	101	oxalate decarboxylase activity	MF	0.000886740036277086
1327	GO:0005950	2.3689161250044e-05	0.999998958232402	6	10	anthranilate synthase complex	CC	0.000889125168948351
3354	GO:0015824	2.45105838431415e-05	0.999988180639327	50	402	proline transport	BP	0.000915309378465597
3892	GO:0019295	2.6484284159229e-05	0.99999538264164	12	42	coenzyme M biosynthetic process	BP	0.000984044206398688
402	GO:0002540	2.69405560780212e-05	0.99999910823271	5	9	leukotriene production involved in inflammatory response	BP	0.000995992358204444
7298	GO:1990538	2.73408017431629e-05	0.999993103419244	17	77	xylan O-acetyltransferase activity	MF	0.00100576063725844
5754	GO:0048443	2.80048042332375e-05	0.999987176804736	43	329	stamen development	BP	0.00102508674505227
1233	GO:0005740	2.86069073823971e-05	0.999990207276937	25	151	mitochondrial envelope	CC	0.00104196784820416
939	GO:0004742	2.94942592215387e-05	0.999997211917358	8	19	dihydrolipoyllysine-residue acetyltransferase activity	MF	0.00106902231707871
2559	GO:0009787	3.00524231046869e-05	0.999993184783473	15	64	regulation of abscisic acid-activated signaling pathway	BP	0.001083939592371
3004	GO:0010411	3.09112815634242e-05	0.999988600722684	28	175	xyloglucan metabolic process	BP	0.00110950493145611
3518	GO:0016413	3.16673309511616e-05	0.999989133356026	25	143	O-acetyltransferase activity	MF	0.00113115094228449
3291	GO:0015691	3.19505329190648e-05	0.99998798224826	29	176	cadmium ion transport	BP	0.00113578000194022
5675	GO:0047787	3.22628295321455e-05	0.999998360993173	6	11	delta4-3-oxosteroid 5beta-reductase activity	MF	0.00114139407445303
5915	GO:0050577	3.34112536173651e-05	0.999993794525206	12	53	GDP-L-fucose synthase activity	MF	0.00117639432974665
403	GO:0002679	3.4878794317993e-05	0.999982074934411	56	489	respiratory burst involved in defense response	BP	0.00121931613238816
6566	GO:0071486	3.49601054999041e-05	0.999992818403424	13	65	cellular response to high light intensity	BP	0.00121931613238816
2525	GO:0009725	3.51890990149535e-05	0.999988135978981	24	139	response to hormone	BP	0.00122154083622801
2476	GO:0009646	3.6782372857709e-05	0.999982632658344	45	344	response to absence of light	BP	0.00127088254630795
7082	GO:1901141	3.7225739000207e-05	0.99999137466855	15	65	regulation of lignin biosynthetic process	BP	0.00128021913566293
2445	GO:0009595	3.83492307091756e-05	0.999980025895744	58	474	detection of biotic stimulus	BP	0.00131275098085021
452	GO:0003824	3.85590635096544e-05	0.999968895956945	498	6029	catalytic activity	MF	0.00131385122391882
2534	GO:0009739	3.91734888211149e-05	0.999978039124133	71	673	response to gibberellin	BP	0.00132866411166662
5863	GO:0050162	3.93939532309664e-05	0.99998945019321	17	104	oxalate oxidase activity	MF	0.00133004059447382
6535	GO:0071366	4.4474327751033e-05	0.999990972122088	13	50	cellular response to indolebutyric acid stimulus	BP	0.00149474172450517
2614	GO:0009867	5.01399885685644e-05	0.999966375230303	140	1472	jasmonic acid mediated signaling pathway	BP	0.00167753427817179
3617	GO:0016702	5.14563368203258e-05	0.999978834355972	32	233	oxidoreductase activity, acting on single donors with incorporation of molecular oxygen, incorporation of two atoms of oxygen	MF	0.00171382051553824
711	GO:0004349	5.29423650124363e-05	0.999994331033695	8	21	glutamate 5-kinase activity	MF	0.00175540738521055
4035	GO:0022891	5.34773945358452e-05	0.999974552722381	44	340	NA	NA	0.00176523149641982
3690	GO:0016866	5.44979329706982e-05	0.999990652408536	11	38	intramolecular transferase activity	MF	0.00179092318393485
2529	GO:0009734	6.51010007087303e-05	0.999956325838765	134	1460	auxin-activated signaling pathway	BP	0.00212190979468582
2424	GO:0009555	6.51438360013093e-05	0.999951088013719	256	2900	pollen development	BP	0.00212190979468582
3676	GO:0016831	6.6595029720262e-05	0.999976471557424	24	148	carboxy-lyase activity	MF	0.00215966513048955
6407	GO:0070469	7.70773171101234e-05	0.999981392156704	14	82	respiratory chain	CC	0.00248326211183811
3633	GO:0016740	7.72451022075689e-05	0.999936905151063	509	6238	transferase activity	MF	0.00248326211183811
2610	GO:0009863	7.84037379125517e-05	0.999952524452293	85	820	salicylic acid mediated signaling pathway	BP	0.00250959843344332
6198	GO:0052691	7.9552685714104e-05	0.99999490714324	6	12	UDP-arabinopyranose mutase activity	MF	0.00253539895762968
4940	GO:0042351	8.01145186941783e-05	0.999983501444864	12	57	'de novo' GDP-L-fucose biosynthetic process	BP	0.00253997087919108
7304	GO:1990641	8.03831736178947e-05	0.999990699426892	8	22	response to iron ion starvation	BP	0.00253997087919108
1406	GO:0006120	8.08214956156784e-05	0.999989950276845	8	29	mitochondrial electron transport, NADH to ubiquinone	BP	0.00254295378120139
6577	GO:0071554	8.24791587725572e-05	0.999971315155542	23	133	cell wall organization or biogenesis	BP	0.00258411398289952
5337	GO:0045300	8.725377468713e-05	0.999985787184432	10	34	acyl-[acyl-carrier-protein] desaturase activity	MF	0.00272217050648371
5951	GO:0050897	9.44078246173011e-05	0.999956385422333	38	305	cobalt ion binding	MF	0.00293298930764842
2491	GO:0009664	9.67681801941866e-05	0.99993521190381	127	1321	plant-type cell wall organization	BP	0.00299374026927119
4965	GO:0042546	9.89627647714754e-05	0.999950528783284	46	366	cell wall biogenesis	BP	0.00304887784466787
2528	GO:0009733	0.000104613311781	0.999923189456382	206	2423	response to auxin	BP	0.0032095884950569
2254	GO:0009060	0.000106411037804749	0.999954379494914	32	237	aerobic respiration	BP	0.0032512529484641
2918	GO:0010294	0.000107414209395141	0.999939839074186	63	551	abscisic acid glucosyltransferase activity	MF	0.00326748565853033
3663	GO:0016798	0.000107826142910657	0.999933166477775	90	842	hydrolase activity, acting on glycosyl bonds	MF	0.00326748565853033
5826	GO:0048700	0.000111195790204011	0.999990933097822	6	18	acquisition of desiccation tolerance in seed	BP	0.00335584356232023
3743	GO:0017077	0.000115648390022836	0.999991669285392	6	13	oxidative phosphorylation uncoupler activity	MF	0.00347603331637744
6699	GO:0080043	0.000121743097443655	0.999928597571993	72	656	quercetin 3-O-glucosyltransferase activity	MF	0.0036297115423322
6700	GO:0080044	0.000121743097443655	0.999928597571993	72	656	quercetin 7-O-glucosyltransferase activity	MF	0.0036297115423322
2860	GO:0010224	0.000124952345478564	0.99991076727116	171	1863	response to UV-B	BP	0.0037104322990703
554	GO:0003999	0.000131992231337066	0.999993826576733	5	9	adenine phosphoribosyltransferase activity	MF	0.00390380223402507
6270	GO:0055089	0.000137200042513285	0.999982566343866	8	23	fatty acid homeostasis	BP	0.00404166181013238
3158	GO:0015086	0.000141889339997965	0.99996032882038	16	78	cadmium ion transmembrane transporter activity	MF	0.00416321341247997
6000	GO:0051245	0.000153632629336451	0.999979683129656	8	25	negative regulation of cellular defense response	BP	0.00448995913562736
3637	GO:0016747	0.000154569784743591	0.999907180776986	76	712	transferase activity, transferring acyl groups other than amino-acyl groups	MF	0.0044995629464335
5758	GO:0048448	0.000158333191768019	0.999991149912935	5	11	stamen morphogenesis	BP	0.00459104164679502
5705	GO:0048040	0.000160396898079149	0.999983201471309	7	18	UDP-glucuronate decarboxylase activity	MF	0.00463271353280168
2530	GO:0009735	0.000166210494381856	0.999885686109377	134	1456	response to cytokinin	BP	0.00478194706404452
4821	GO:0035671	0.000192455003127663	0.999984150626455	6	14	enone reductase activity	MF	0.00551555152374396
3630	GO:0016722	0.000197231226911491	0.999940295316289	17	88	oxidoreductase activity, oxidizing metal ions	MF	0.00563060884858518
3716	GO:0016985	0.000200450679817005	0.999972698177857	8	24	mannan endo-1,4-beta-mannosidase activity	MF	0.00570050894833437
376	GO:0002020	0.000202705250615861	0.999954556245139	12	50	protease binding	MF	0.00574253878564626
5121	GO:0043335	0.000206284298223551	0.999989346466339	5	9	protein unfolding	BP	0.0058216263399425
6541	GO:0071398	0.000207346232675493	0.999971307282653	8	25	cellular response to fatty acid	BP	0.00582934617643572
5045	GO:0042973	0.000216675298512891	0.999916825654597	24	153	glucan endo-1,3-beta-D-glucosidase activity	MF	0.00606854983789512
2593	GO:0009835	0.000226281423993479	0.999922189207483	20	115	fruit ripening	BP	0.00631367867550107
2509	GO:0009695	0.000230511066266849	0.999861875755062	71	700	jasmonic acid biosynthetic process	BP	0.00640751437585368
3292	GO:0015692	0.000236990380407736	0.999941517115592	13	58	lead ion transport	BP	0.00656294708889437
4769	GO:0035251	0.000238016910893566	0.999861700068799	64	578	UDP-glucosyltransferase activity	MF	0.00656677999681728
3539	GO:0016485	0.000240015961404437	0.999919771433238	19	108	protein processing	BP	0.00658345739070012
5718	GO:0048226	0.000240402149782125	0.999977330731224	6	18	Casparian strip	CC	0.00658345739070012
686	GO:0004315	0.000254172627052846	0.999970674376305	7	19	3-oxoacyl-[acyl-carrier-protein] synthase activity	MF	0.0069142379144685
4013	GO:0019953	0.000255001687406168	0.999867564994105	45	379	sexual reproduction	BP	0.0069142379144685
1088	GO:0005200	0.000255286306552597	0.999903177030961	23	146	structural constituent of cytoskeleton	MF	0.0069142379144685
3908	GO:0019370	0.000270217887087053	0.999982243789556	5	12	leukotriene biosynthetic process	BP	0.00727000887054606
5515	GO:0046527	0.000270388482472297	0.999868185771539	38	299	glucosyltransferase activity	MF	0.00727000887054606
1989	GO:0008194	0.000276326356916378	0.999832308123322	73	684	UDP-glycosyltransferase activity	MF	0.00740274305449167
1831	GO:0007018	0.000289340940444989	0.999868674557202	32	233	microtubule-based movement	BP	0.00772341846083121
4122	GO:0030308	0.000297442655807439	0.999898191974509	19	117	negative regulation of cell growth	BP	0.00791111869438921
3614	GO:0016682	0.000308304280074595	0.999915774604529	14	71	oxidoreductase activity, acting on diphenols and related substances as donors, oxygen as acceptor	MF	0.00817061593860772
1027	GO:0004872	0.000314541948126772	0.999790067976035	106	1080	NA	NA	0.00830615415874768
2931	GO:0010310	0.000323377115953928	0.999792242107866	89	901	regulation of hydrogen peroxide metabolic process	BP	0.00850907614008308
3939	GO:0019538	0.00032620786887367	0.999900704077082	16	85	protein metabolic process	BP	0.00855312405124794
2526	GO:0009727	0.000334111514932031	0.999933175699276	10	41	detection of ethylene stimulus	BP	0.00872940120638672
2296	GO:0009186	0.000344516767663845	1	3	3	deoxyribonucleoside diphosphate metabolic process	BP	0.00893809466704024
2317	GO:0009259	0.000344516767663845	1	3	3	ribonucleotide metabolic process	BP	0.00893809466704024
7299	GO:1990542	0.000352617358348002	1	3	3	mitochondrial transmembrane transport	BP	0.00911626834833961
3445	GO:0016114	0.000366814243754598	0.999859591992446	22	157	terpenoid biosynthetic process	BP	0.00933680407723806
1838	GO:0007030	0.0003678631420225	0.999743347180252	129	1377	Golgi organization	BP	0.00933680407723806
1572	GO:0006469	0.000368146725871259	0.999964617392699	6	15	negative regulation of protein kinase activity	BP	0.00933680407723806
5297	GO:0045088	0.000370233024362801	0.999838850747293	28	221	regulation of innate immune response	BP	0.00933680407723806
4548	GO:0033356	0.000371823396946947	0.999964195142096	6	15	UDP-L-arabinose metabolic process	BP	0.00933680407723806
3003	GO:0010407	0.000373790140303828	1	3	3	non-classical arabinogalactan protein metabolic process	BP	0.00933680407723806
4903	GO:0042175	0.000381962501480916	0.999988156951625	4	6	nuclear outer membrane-endoplasmic reticulum membrane network	CC	0.00933680407723806
712	GO:0004350	0.000382272332341416	0.999988144718564	4	6	glutamate-5-semialdehyde dehydrogenase activity	MF	0.00933680407723806
3745	GO:0017084	0.000382272332341416	0.999988144718564	4	6	delta1-pyrroline-5-carboxylate synthetase activity	MF	0.00933680407723806
6054	GO:0051513	0.000382272332341416	0.999988144718564	4	6	regulation of monopolar cell growth	BP	0.00933680407723806
2890	GO:0010263	0.000382272332341416	0.999988144718564	4	6	tricyclic triterpenoid biosynthetic process	BP	0.00933680407723806
5564	GO:0046865	0.000388404275973607	0.999913101447	11	46	terpenoid transport	BP	0.00933680407723806
3060	GO:0010497	0.000390506520241564	0.999866464811349	18	129	plasmodesmata-mediated intercellular transport	BP	0.00933680407723806
5471	GO:0046396	0.00039229864722914	1	3	3	D-galacturonate metabolic process	BP	0.00933680407723806
3433	GO:0016052	0.000392716102476381	1	3	3	carbohydrate catabolic process	BP	0.00933680407723806
3005	GO:0010412	0.00039271646893934	1	3	3	mannan metabolic process	BP	0.00933680407723806
3132	GO:0012502	0.000392716536113205	1	3	3	induction of programmed cell death	BP	0.00933680407723806
782	GO:0004474	0.000392716536113205	1	3	3	malate synthase activity	MF	0.00933680407723806
1031	GO:0004903	0.000392716536113205	1	3	3	growth hormone receptor activity	MF	0.00933680407723806
3104	GO:0010686	0.000392716536113205	1	3	3	tetracyclic triterpenoid biosynthetic process	BP	0.00933680407723806
4345	GO:0031559	0.000392716536113205	1	3	3	oxidosqualene cyclase activity	MF	0.00933680407723806
6100	GO:0051746	0.000392716536113205	1	3	3	thalianol synthase activity	MF	0.00933680407723806
6671	GO:0080011	0.000392716536113205	1	3	3	baruol synthase activity	MF	0.00933680407723806
6892	GO:0090438	0.000392716536113205	1	3	3	camelliol C synthase activity	MF	0.00933680407723806
7000	GO:0102245	0.000392716536113205	1	3	3	lupan-3beta,20-diol synthase activity	MF	0.00933680407723806
7388	GO:2001147	0.000398533738070788	0.999893271442651	13	74	camalexin binding	MF	0.00939838243703094
7389	GO:2001227	0.000398533738070788	0.999893271442651	13	74	quercitrin binding	MF	0.00939838243703094
2049	GO:0008378	0.00039911983841327	0.999864686547339	18	110	galactosyltransferase activity	MF	0.00939838243703094
634	GO:0004129	0.000422842465223125	0.999908331027348	10	63	cytochrome-c oxidase activity	MF	0.00992538789796758
3282	GO:0015671	0.000428654583283122	0.999954837945619	6	18	oxygen transport	BP	0.0100251376121348
821	GO:0004553	0.000429803708824281	0.999711569226017	104	1053	hydrolase activity, hydrolyzing O-glycosyl compounds	MF	0.0100251376121348
1303	GO:0005856	0.000436432973294539	0.999726504746886	77	762	cytoskeleton	CC	0.0101477528444649
6986	GO:0098869	0.000499144825633209	0.999810311789082	21	137	cellular oxidant detoxification	BP	0.0115695198769027
4876	GO:0040007	0.000506710215477498	0.999688649790727	70	669	growth	BP	0.0116852373899998
7177	GO:1902600	0.000507297971624281	0.999740720787567	39	339	proton transmembrane transport	BP	0.0116852373899998
6202	GO:0052716	0.000517480183639742	0.999859686870969	13	63	hydroquinone:oxygen oxidoreductase activity	MF	0.0118827592479263
1024	GO:0004867	0.000520072902266202	0.999791910225842	22	237	serine-type endopeptidase inhibitor activity	MF	0.0119053221032703
2054	GO:0008398	0.000528790784267749	0.999913250121779	8	28	sterol 14-demethylase activity	MF	0.012067527959493
6201	GO:0052696	0.000566159759275546	0.99965596738386	66	622	flavonoid glucuronidation	BP	0.0128805700310258
1760	GO:0006855	0.00058234954301347	0.99969269534785	42	345	drug transmembrane transport	BP	0.0132082592669988
1422	GO:0006168	0.000632501356035482	0.999949693649684	5	12	adenine salvage	BP	0.0142978053640981
3618	GO:0016705	0.000634254822751442	0.999562680843017	112	1166	oxidoreductase activity, acting on paired donors, with incorporation or reduction of molecular oxygen	MF	0.0142978053640981
953	GO:0004768	0.000643425219633693	0.999950778420067	5	11	stearoyl-CoA 9-desaturase activity	MF	0.0144604439938344
3448	GO:0016118	0.00066718304007986	0.999948537022157	5	11	carotenoid catabolic process	BP	0.0149489436313651
2022	GO:0008287	0.000672232910818699	0.999731455407983	22	147	protein serine/threonine phosphatase complex	CC	0.015016586533515
6004	GO:0051258	0.000676444219027901	0.999744292737253	20	125	protein polymerization	BP	0.0150651462514828
1749	GO:0006827	0.00073323527078351	0.999996119258514	2	3	NA	NA	0.016280905682202
5458	GO:0046256	0.000749595621435027	0.999962420820179	4	8	2,4,6-trinitrotoluene catabolic process	BP	0.016594341391888
2535	GO:0009740	0.00079118825552168	0.999563915224718	45	427	gibberellic acid mediated signaling pathway	BP	0.0174628237651561
2452	GO:0009615	0.000796258320465018	0.999565164380105	44	387	response to virus	BP	0.0175224226830903
1028	GO:0004879	0.00080184424568647	0.999548330618183	48	465	nuclear receptor activity	MF	0.0175929862095126
4095	GO:0030173	0.00083794272189982	0.999677202834859	20	127	integral component of Golgi membrane	CC	0.0183306168216783
1257	GO:0005774	0.000862625867858803	0.999348704772412	182	2141	vacuolar membrane	CC	0.018814913471823
5370	GO:0045549	0.000867213804569481	0.999868237744653	7	24	9-cis-epoxycarotenoid dioxygenase activity	MF	0.0188593496205492
5386	GO:0045735	0.000905668869515089	0.999525388502291	38	358	nutrient reservoir activity	MF	0.0196378757219782
1307	GO:0005874	0.000917876166868009	0.99945316388416	57	533	microtubule	CC	0.0198443753737487
3435	GO:0016068	0.000923172257463862	0.999494904915024	43	402	type I hypersensitivity	BP	0.0199006870894688
4770	GO:0035252	0.000947131854844617	0.99988346284948	6	18	UDP-xylosyltransferase activity	MF	0.0203578282986078
3299	GO:0015706	0.000955696047285084	0.999339330419773	106	1142	nitrate transport	BP	0.0204823668800751
4518	GO:0033106	0.000992350276180545	0.999983363294657	3	4	cis-Golgi network membrane	CC	0.0212064680406906
1628	GO:0006559	0.00101117498882488	0.999654171166407	16	94	L-phenylalanine catabolic process	BP	0.0215464780039514
2866	GO:0010230	0.00104564319621177	0.999903540644337	5	13	alternative respiration	BP	0.0222145953565797
6514	GO:0071258	0.00106296543603478	0.999904788787335	5	12	cellular response to gravity	BP	0.0222145953565797
6795	GO:0080151	0.00106515494079378	0.999904547349409	5	12	positive regulation of salicylic acid mediated signaling pathway	BP	0.0222145953565797
5896	GO:0050403	0.00106739223513115	0.999460060088283	34	282	trans-zeatin O-beta-D-glucosyltransferase activity	MF	0.0222145953565797
5903	GO:0050502	0.00106739223513115	0.999460060088283	34	282	cis-zeatin O-beta-D-glucosyltransferase activity	MF	0.0222145953565797
2674	GO:0009958	0.00106997918420654	0.999484267194223	30	253	positive gravitropism	BP	0.0222145953565797
3184	GO:0015142	0.00107168660545047	0.99998153390469	3	4	tricarboxylic acid transmembrane transporter activity	MF	0.0222145953565797
4824	GO:0035674	0.00107168660545047	0.99998153390469	3	4	tricarboxylic acid transmembrane transport	BP	0.0222145953565797
601	GO:0004071	0.00107357174344858	0.99990361812977	5	12	aspartate-ammonia ligase activity	MF	0.0222145953565797
6941	GO:0097164	0.00107357174344858	0.99990361812977	5	12	ammonium ion metabolic process	BP	0.0222145953565797
1134	GO:0005366	0.00107557819010759	0.999903396361377	5	12	myo-inositol:proton symporter activity	MF	0.0222145953565797
3290	GO:0015690	0.00109138351642575	0.999972327771428	3	5	aluminum cation transport	BP	0.0224782443466629
3277	GO:0015630	0.00115852554220232	0.999722986078767	10	45	microtubule cytoskeleton	CC	0.0236686578885228
5764	GO:0048462	0.00115878471133963	0.999890543721651	5	13	carpel formation	BP	0.0236686578885228
6773	GO:0080126	0.00115878471133963	0.999890543721651	5	13	ovary septum development	BP	0.0236686578885228
5686	GO:0047893	0.00117424719334635	0.999289310453515	58	544	flavonol 3-O-glucosyltransferase activity	MF	0.0239184125278317
937	GO:0004739	0.00124916832943107	0.999797570680235	7	24	pyruvate dehydrogenase (acetyl-transferring) activity	MF	0.0253745896368499
3548	GO:0016531	0.00128049149725099	0.999859406803909	5	21	copper chaperone activity	MF	0.0259396003580104
457	GO:0003837	0.00134982007219373	0.999974740109221	3	4	beta-ureidopropionase activity	MF	0.0272348242396153
418	GO:0003677	0.00135179611792519	0.998828227851795	679	9431	DNA binding	MF	0.0272348242396153
5780	GO:0048507	0.00139150635506275	0.999408948045499	22	157	meristem development	BP	0.0279586901884075
5565	GO:0046870	0.0014914586817723	0.999746429908903	7	26	cadmium ion binding	MF	0.0298857601436976
6536	GO:0071367	0.00150124045289964	0.999661378123554	9	40	cellular response to brassinosteroid stimulus	BP	0.0300004646182161
4266	GO:0031177	0.00152885929006163	0.999451396286484	16	104	phosphopantetheine binding	MF	0.0304700420234924
1180	GO:0005578	0.00154187019868963	0.999310508201142	24	180	NA	NA	0.0306467426051375
6702	GO:0080046	0.00154626592353265	0.999056444917628	57	541	quercetin 4'-O-glucosyltransferase activity	MF	0.0306517164573738
3362	GO:0015850	0.00155567990247683	0.99961159572399	10	46	organic hydroxy compound transport	BP	0.0306738591971032
7081	GO:1901140	0.00155567990247683	0.99961159572399	10	46	p-coumaryl alcohol transport	BP	0.0306738591971032
3430	GO:0016049	0.0015706277994269	0.999043872176532	56	569	cell growth	BP	0.0308862285876662
6080	GO:0051650	0.00167108906525085	0.999760585547458	6	21	establishment of vesicle localization	BP	0.0327137232953995
3142	GO:0015020	0.00167240835889384	0.999102801746613	37	320	glucuronosyltransferase activity	MF	0.0327137232953995
1163	GO:0005516	0.00168581834977471	0.998741598326079	150	1750	calmodulin binding	MF	0.0327870568145689
51	GO:0000121	0.00169389446891606	0.999949778903195	3	5	glycerol-1-phosphatase activity	MF	0.0327870568145689
1404	GO:0006114	0.00169389446891606	0.999949778903195	3	5	glycerol biosynthetic process	BP	0.0327870568145689
5080	GO:0043136	0.00169389446891606	0.999949778903195	3	5	glycerol-3-phosphatase activity	MF	0.0327870568145689
5106	GO:0043231	0.00170706845885662	0.998748159767915	134	1481	intracellular membrane-bounded organelle	CC	0.0329557811613208
2505	GO:0009690	0.00172839554763032	0.999053912658525	39	343	cytokinin metabolic process	BP	0.0332806163520277
2510	GO:0009696	0.00174206199995112	0.999071489782022	36	316	salicylic acid metabolic process	BP	0.0334566400717886
2843	GO:0010205	0.00177699016932521	0.99946996962259	12	66	photoinhibition	BP	0.0340390293056751
5166	GO:0043617	0.00178565013134475	0.999746828985038	6	19	cellular response to sucrose starvation	BP	0.0341165298996462
5230	GO:0044237	0.00193015199454046	0.998894052908648	44	407	cellular metabolic process	BP	0.0367823295042066
6701	GO:0080045	0.0019709441220422	0.998800910156453	54	512	quercetin 3'-O-glucosyltransferase activity	MF	0.0374631384020053
1102	GO:0005247	0.0020791085248381	0.999327940215065	13	77	voltage-gated chloride channel activity	MF	0.0394177652119306
2522	GO:0009718	0.00210437062022187	0.998667875934727	62	625	anthocyanin-containing compound biosynthetic process	BP	0.0397946710125844
2585	GO:0009826	0.00212528805071981	0.998427834396076	136	1513	unidimensional cell growth	BP	0.0400877036913833
2471	GO:0009641	0.00221741436095413	0.998703564895734	46	418	shade avoidance	BP	0.0417189867300122
16	GO:0000035	0.0022649873953014	0.999643107062695	6	25	acyl binding	MF	0.0425058802052247
5225	GO:0044209	0.00233029272009165	0.999642857024877	6	21	AMP salvage	BP	0.0436207199300195
4937	GO:0042344	0.00235666347528128	0.999190140774849	14	82	indole glucosinolate catabolic process	BP	0.0440029538793681
6472	GO:0070981	0.00239808795237512	0.999724370739413	5	14	L-asparagine biosynthetic process	BP	0.0445514128641174
2257	GO:0009063	0.00239808795238284	0.999724370739413	5	14	cellular amino acid catabolic process	BP	0.0445514128641174
2545	GO:0009753	0.0024099950831351	0.998113008516241	199	2380	response to jasmonic acid	BP	0.044660410137095
2853	GO:0010215	0.0024194700136607	0.999246600780742	12	70	cellulose microfibril organization	BP	0.044723903202518
1379	GO:0006073	0.00246896234891152	0.999067895978001	16	108	cellular glucan metabolic process	BP	0.0454117104672929
3645	GO:0016762	0.00246896234891152	0.999067895978001	16	108	xyloglucan:xyloglucosyl transferase activity	MF	0.0454117104672929
5409	GO:0045892	0.00258272376429655	0.998238450505767	83	899	negative regulation of transcription, DNA-templated	BP	0.0473862518938181
5196	GO:0043900	0.00259360497836508	0.998480292559289	45	411	regulation of multi-organism process	BP	0.0474681069555234
4605	GO:0033843	0.00267543052627688	0.999794495647154	4	9	xyloglucan 6-xylosyltransferase activity	MF	0.0486288567038746
1234	GO:0005741	0.00267826787664493	0.998791753879993	22	180	mitochondrial outer membrane	CC	0.0486288567038746
4039	GO:0023052	0.0026809529023442	0.999793950766536	4	9	signaling	BP	0.0486288567038746
3024	GO:0010442	0.00268333426226411	0.999793715701754	4	9	guard cell morphogenesis	BP	0.0486288567038746
