## Supplementary File 2 for "Validation and characterisation of a wheat GENIE3 network using an independent RNA-Seq dataset": HD-Zip_IVgenie3_GOseq_enrichment.txt

category	over_represented_pvalue	under_represented_pvalue	numDEInCat	numInCat	term	ontology	over_rep_padj
1018	GO:0004857	1.33480071141071e-89	1	114	301	enzyme inhibitor activity	MF	9.86951646017078e-86
4162	GO:0030599	1.93939245066659e-75	1	103	295	pectinesterase activity	MF	7.16993389011438e-72
1179	GO:0005576	1.41093017551486e-61	1	496	6188	extracellular region	CC	3.47747257258563e-58
5071	GO:0043086	3.05659606152735e-59	1	118	536	negative regulation of catalytic activity	BP	5.6501178197333e-56
241	GO:0000786	1.24856713991625e-38	1	82	466	nucleosome	CC	1.84638108650815e-35
5576	GO:0046910	2.42126891384657e-30	1	42	127	pectinesterase inhibitor activity	MF	2.98381039149692e-27
2230	GO:0008969	7.67738233507962e-30	1	23	32	NA	NA	8.1095092836541e-27
2023	GO:0008289	1.74445732563922e-27	1	68	456	lipid binding	MF	1.61231468322205e-24
1494	GO:0006334	4.97951194234108e-27	1	64	409	nucleosome assembly	BP	4.09094570018555e-24
821	GO:0004553	3.61512197418459e-19	1	107	1053	hydrolase activity, hydrolyzing O-glycosyl compounds	MF	2.67302118771209e-16
418	GO:0003677	7.17287193243294e-19	1	502	9431	DNA binding	MF	4.8214740971281e-16
5775	GO:0048497	1.0018758872087e-18	1	19	34	maintenance of floral organ identity	BP	6.17322525835093e-16
6452	GO:0070828	2.53446312873971e-18	1	26	99	heterochromatin organization	BP	1.44152464414626e-15
2605	GO:0009856	4.02487240257269e-18	1	18	42	pollination	BP	2.12570761033018e-15
244	GO:0000790	7.43211207130401e-18	1	32	153	nuclear chromatin	CC	3.66353577701479e-15
1225	GO:0005721	1.49330858075278e-17	1	25	97	pericentric heterochromatin	CC	6.77786533487514e-15
69	GO:0000156	1.55834069100456e-17	1	33	149	phosphorelay response regulator activity	MF	6.77786533487514e-15
1025	GO:0004869	2.0692916528898e-17	1	24	95	cysteine-type endopeptidase inhibitor activity	MF	8.50019026748177e-15
246	GO:0000792	4.4826926358958e-17	1	25	100	heterochromatin	CC	1.70821569214351e-14
3663	GO:0016798	4.62054555624428e-17	1	89	842	hydrolase activity, acting on glycosyl bonds	MF	1.70821569214351e-14
1339	GO:0005975	5.07271580984284e-17	1	151	1886	carbohydrate metabolic process	BP	1.78607908085609e-14
421	GO:0003682	7.0740646464034e-17	1	120	1425	chromatin binding	MF	2.37752881797758e-14
1183	GO:0005618	1.60069161712092e-16	1	209	3103	cell wall	CC	5.14587557260526e-14
3033	GO:0010466	6.80253505358278e-16	1	27	138	negative regulation of peptidase activity	BP	2.09574767442463e-13
5598	GO:0046982	1.47166373565072e-15	1	107	1292	protein heterodimerization activity	MF	4.35259266456058e-13
1220	GO:0005694	4.54279697800043e-15	1	61	559	chromosome	CC	1.29190157135905e-12
2491	GO:0009664	1.01101683745911e-14	1	111	1321	plant-type cell wall organization	BP	2.76868833191581e-12
4136	GO:0030414	1.23253685669601e-14	1	27	154	peptidase inhibitor activity	MF	3.25477768514653e-12
2587	GO:0009828	1.30518921470557e-14	1	28	126	plant-type cell wall loosening	BP	3.32778243225274e-12
1767	GO:0006869	1.78586294862354e-14	1	50	471	lipid transport	BP	4.40155688070749e-12
2390	GO:0009505	5.96636966708265e-13	1	223	3579	plant-type cell wall	CC	1.42307539736804e-10
4230	GO:0031012	9.83396391083843e-13	1	35	249	extracellular matrix	CC	2.2722602861481e-10
4013	GO:0019953	1.13654216182465e-12	1	47	379	sexual reproduction	BP	2.54654325591862e-10
2715	GO:0010021	2.73769631304209e-12	1	15	36	amylopectin biosynthetic process	BP	5.95368427606859e-10
117	GO:0000272	1.05735892752804e-11	1	38	272	polysaccharide catabolic process	BP	2.23374626004067e-09
1498	GO:0006342	1.76013619082763e-11	1	60	619	chromatin silencing	BP	3.61512416527208e-09
2043	GO:0008356	2.66579305523411e-11	1	24	119	asymmetric cell division	BP	5.32726320281109e-09
2738	GO:0010048	3.55730513426268e-11	1	38	294	vernalization response	BP	6.92176688493111e-09
4099	GO:0030234	7.44818380811461e-11	1	22	126	enzyme regulator activity	MF	1.41209925838973e-08
6578	GO:0071555	1.20741222168992e-10	1	106	1430	cell wall organization	BP	2.23190149179382e-08
3124	GO:0010951	1.61758735863037e-10	0.999999999978237	22	155	negative regulation of endopeptidase activity	BP	2.91718071456414e-08
2534	GO:0009739	1.83813568443761e-10	1	60	673	response to gibberellin	BP	3.23599410731707e-08
825	GO:0004558	1.93913776851316e-10	0.999999999992887	11	22	alpha-1,4-glucosidase activity	MF	3.33441503729914e-08
4446	GO:0032450	3.32991049895038e-10	0.999999999990247	10	18	maltose alpha-glucosidase activity	MF	5.59576323391797e-08
5426	GO:0045962	3.47081316977406e-10	0.999999999985888	11	24	positive regulation of development, heterochronic	BP	5.70293168384653e-08
2045	GO:0008361	4.34352324475948e-10	1	34	259	regulation of cell size	BP	6.98174149385905e-08
5534	GO:0046658	6.80425955434675e-10	1	54	613	anchored component of plasma membrane	CC	1.07044032223064e-07
2388	GO:0009501	9.74995279624602e-10	0.999999999888203	17	68	amyloplast	CC	1.47762965749366e-07
1087	GO:0005199	9.79224414622523e-10	1	34	272	structural constituent of cell wall	MF	1.47762965749366e-07
5754	GO:0048443	1.00045338380261e-09	1	38	329	stamen development	BP	1.47947046396729e-07
4935	GO:0042335	1.39250592334303e-09	1	77	951	cuticle development	BP	2.01886054847026e-07
5520	GO:0046556	3.75350362884859e-09	0.999999999650174	14	48	alpha-L-arabinofuranosidase activity	MF	5.33719342917432e-07
2531	GO:0009736	3.95922843392758e-09	1	38	363	cytokinin-activated signaling pathway	BP	5.52349717744538e-07
6919	GO:0090627	4.26374992466677e-09	1	6	6	plant epidermal cell differentiation	BP	5.83817906351594e-07
5707	GO:0048046	4.48774848063972e-09	1	134	2171	apoplast	CC	6.0331658665182e-07
2019	GO:0008283	8.03962488437541e-09	1	58	704	cell proliferation	BP	1.06151761419771e-06
1344	GO:0005982	1.13123065015837e-08	0.999999997586101	31	244	starch metabolic process	BP	1.46742446092473e-06
5946	GO:0050829	1.48881772123919e-08	0.999999997865341	17	81	defense response to Gram-negative bacterium	BP	1.89798590186941e-06
3659	GO:0016787	3.09458235230294e-08	1	295	5657	hydrolase activity	MF	3.87819354456405e-06
2589	GO:0009831	4.00672047806952e-08	0.999999992827955	19	115	plant-type cell wall modification involved in multidimensional cell growth	BP	4.93761520247434e-06
5362	GO:0045490	5.44267026005032e-08	0.999999988936306	21	136	pectin catabolic process	BP	6.59723014800197e-06
1800	GO:0006949	6.29524612233996e-08	0.999999988356729	19	119	syncytium formation	BP	7.48279853398911e-06
6010	GO:0051276	6.375660097935e-08	0.999999986793087	21	154	chromosome organization	BP	7.48279853398911e-06
2862	GO:0010226	8.95291481480237e-08	0.999999977828673	25	187	response to lithium ion	BP	1.03382677391032e-05
5820	GO:0048653	9.08827972736959e-08	1	71	962	anther development	BP	1.03382677391032e-05
6622	GO:0071944	1.44033074719582e-07	0.999999967229208	22	162	cell periphery	CC	1.6136069007221e-05
2246	GO:0009044	2.33097401811422e-07	0.999999974246915	12	47	xylan 1,4-beta-xylosidase activity	MF	2.57242117760246e-05
5826	GO:0048700	4.13169709466492e-07	0.999999983196563	7	18	acquisition of desiccation tolerance in seed	BP	4.49261298793418e-05
1669	GO:0006633	4.36190353408148e-07	0.999999869207985	49	590	fatty acid biosynthetic process	BP	4.67419054072442e-05
3636	GO:0016746	4.46461354199648e-07	0.999999856290034	61	795	transferase activity, transferring acyl groups	MF	4.71590750421743e-05
161	GO:0000389	5.86098094823888e-07	0.999999995973133	5	6	mRNA 3'-splice site recognition	BP	6.10367508891243e-05
6530	GO:0071332	6.14489172111622e-07	0.99999999573625	5	6	cellular response to fructose stimulus	BP	6.31046241471296e-05
5341	GO:0045330	6.23605514060774e-07	0.999999887288446	16	93	aspartyl esterase activity	MF	6.31635502871967e-05
231	GO:0000775	6.40673001475435e-07	0.999999845982449	21	163	chromosome, centromeric region	CC	6.35993687386448e-05
670	GO:0004190	6.57304628435822e-07	0.999999758276419	38	412	aspartic-type endopeptidase activity	MF	6.35993687386448e-05
731	GO:0004373	6.70915710253489e-07	0.999999949991836	9	27	glycogen (starch) synthase activity	MF	6.35993687386448e-05
2239	GO:0009011	6.70915710253489e-07	0.999999949991836	9	27	starch synthase activity	MF	6.35993687386448e-05
2313	GO:0009250	6.70915710253489e-07	0.999999949991836	9	27	glucan biosynthetic process	BP	6.35993687386448e-05
2118	GO:0008610	8.02432234145638e-07	0.999999730394186	32	315	lipid biosynthetic process	BP	7.51035941680107e-05
5752	GO:0048441	8.56342035232378e-07	0.999999809212566	19	134	petal development	BP	7.91474126063525e-05
4273	GO:0031222	8.75600410174123e-07	0.999999947582297	8	21	arabinan catabolic process	BP	7.99282646028082e-05
2757	GO:0010075	9.40495322197809e-07	0.99999965718919	96	1473	regulation of meristem growth	BP	8.48051513698853e-05
5365	GO:0045493	1.02484207962181e-06	0.999999793910478	17	106	xylan catabolic process	BP	9.12973775508874e-05
3004	GO:0010411	1.13723736093138e-06	0.9999997048071	22	175	xyloglucan metabolic process	BP	0.000100103964841984
4360	GO:0031640	1.30888372049681e-06	0.999999817930596	12	76	killing of cells of other organism	BP	0.000113857485051216
5950	GO:0050896	1.64720959138061e-06	0.999999509772227	25	294	response to stimulus	BP	0.000141621717658933
4964	GO:0042545	1.73417571764117e-06	0.999999417510659	30	314	cell wall modification	BP	0.000147385002945273
1180	GO:0005578	1.88468087812672e-06	0.999999494169127	22	180	NA	NA	0.000158356027418965
618	GO:0004104	1.90684125311882e-06	0.999999488325209	22	177	cholinesterase activity	MF	0.000158417800287197
1920	GO:0007601	2.83586709723811e-06	0.999999901235607	6	12	visual perception	BP	0.000232982236855318
18	GO:0000038	2.91702615829452e-06	0.999999164533847	23	202	very long-chain fatty acid metabolic process	BP	0.000237016389169557
2643	GO:0009913	3.05667122775232e-06	0.999999451579686	14	84	epidermal cell differentiation	BP	0.000245663337586964
3660	GO:0016788	5.85473118375271e-06	0.999997420389961	49	660	hydrolase activity, acting on ester bonds	MF	0.000465482606157716
2580	GO:0009820	8.42007802224804e-06	0.999999611149338	6	14	alkaloid metabolic process	BP	0.000662319754218106
1379	GO:0006073	1.2263561626442e-05	0.999997296693286	15	108	cellular glucan metabolic process	BP	0.000944549736103251
3645	GO:0016762	1.2263561626442e-05	0.999997296693286	15	108	xyloglucan:xyloglucosyl transferase activity	MF	0.000944549736103251
1857	GO:0007067	1.45073368207834e-05	0.999993962464834	36	445	NA	NA	0.00110584792219456
2717	GO:0010023	1.59343505651231e-05	0.999996413587006	15	105	proanthocyanidin biosynthetic process	BP	0.00120223049059714
2852	GO:0010214	1.65928409481959e-05	0.999996016261612	16	118	seed coat development	BP	0.00123926733304001
6918	GO:0090626	1.72069273247819e-05	0.999999765947916	4	6	plant epidermis morphogenesis	BP	0.00127228020639437
71	GO:0000160	2.59614932268292e-05	0.999986922558029	53	771	phosphorelay signal transduction system	BP	0.00190058693979382
2709	GO:0010015	2.79905773519093e-05	0.999989702147557	27	286	root morphogenesis	BP	0.0020290424405884
2799	GO:0010143	3.08285483330032e-05	0.9999935860787	13	85	cutin biosynthetic process	BP	0.00221307074149734
3564	GO:0016572	3.45235821437072e-05	0.999988354749923	23	226	histone phosphorylation	BP	0.002443829698984
1503	GO:0006350	3.47041004048309e-05	0.999979261790929	88	1528	NA	NA	0.002443829698984
1832	GO:0007019	3.69914430034935e-05	0.999999385510828	4	6	microtubule depolymerization	BP	0.00258032763743237
5771	GO:0048481	4.37733826610331e-05	0.999973666540723	87	1432	plant ovule development	BP	0.00302486347098765
1876	GO:0007140	4.67899459866634e-05	0.999989767692053	13	95	male meiotic nuclear division	BP	0.00320337833912397
5249	GO:0044403	4.79188048741475e-05	0.999996658481986	6	18	symbiont process	BP	0.00325056553430685
4428	GO:0032319	5.15897062311464e-05	0.999996353330305	6	18	NA	NA	0.00346776625339179
2137	GO:0008676	6.10242731003243e-05	1	3	3	3-deoxy-8-phosphooctulonate synthase activity	MF	0.00402869174378391
3891	GO:0019294	6.10242731003243e-05	1	3	3	keto-3-deoxy-D-manno-octulosonic acid biosynthetic process	BP	0.00402869174378391
6486	GO:0071020	6.17411526446672e-05	1	3	3	post-spliceosomal complex	CC	0.00403994763411212
5989	GO:0051179	6.53326300880664e-05	1	3	3	localization	BP	0.00406307701580906
4644	GO:0034196	6.53450847984609e-05	1	3	3	acylglycerol transport	BP	0.00406307701580906
7262	GO:1990052	6.53450847984609e-05	1	3	3	ER to chloroplast lipid transport	BP	0.00406307701580906
6338	GO:0061634	6.53916912200809e-05	1	3	3	alpha-D-xyloside xylohydrolase	MF	0.00406307701580906
6816	GO:0080176	6.53916912200809e-05	1	3	3	xyloglucan 1,6-alpha-xylosidase activity	MF	0.00406307701580906
6900	GO:0090470	6.53916912200809e-05	1	3	3	shoot organ boundary specification	BP	0.00406307701580906
1069	GO:0005089	7.48542328869816e-05	0.999990443161215	8	36	Rho guanyl-nucleotide exchange factor activity	MF	0.00461226831638618
1575	GO:0006473	7.84877426377275e-05	0.999987968948644	9	50	protein acetylation	BP	0.00479618486829221
3550	GO:0016538	8.33770450569313e-05	0.999980647905148	13	97	cyclin-dependent protein serine/threonine kinase regulator activity	MF	0.00505319566517172
3508	GO:0016311	8.97657315240913e-05	0.999957564221913	39	533	dephosphorylation	BP	0.00539616112917993
2627	GO:0009886	9.63991599466569e-05	0.999978935137922	12	87	post-embryonic animal morphogenesis	BP	0.00574818861810953
3025	GO:0010444	0.000107830642172713	0.999988054288914	7	29	guard mother cell differentiation	BP	0.00637839814580032
823	GO:0004556	0.000126030764293996	0.999979459967844	9	49	alpha-amylase activity	MF	0.00739580532690321
6197	GO:0052689	0.000133006504656674	0.999937266950888	37	498	carboxylic ester hydrolase activity	MF	0.0077437015388303
1833	GO:0007020	0.000143326129673826	0.999943944808472	25	280	microtubule nucleation	BP	0.00827932345943961
6987	GO:0099132	0.000151881936225628	0.999998680074412	3	4	ATP hydrolysis coupled cation transmembrane transport	BP	0.00870554291823484
4733	GO:0034968	0.000159014820171633	0.999927998096788	33	425	histone lysine methylation	BP	0.00904427369499274
428	GO:0003700	0.000163783718390815	0.999875409625844	246	5312	DNA-binding transcription factor activity	MF	0.0092444031586388
3211	GO:0015207	0.000181936365898017	0.999982884374345	6	22	adenine transmembrane transporter activity	MF	0.00974809774963724
3212	GO:0015208	0.000181936365898017	0.999982884374345	6	22	guanine transmembrane transporter activity	MF	0.00974809774963724
3238	GO:0015294	0.000181936365898017	0.999982884374345	6	22	solute:cation symporter activity	MF	0.00974809774963724
4788	GO:0035344	0.000181936365898017	0.999982884374345	6	22	hypoxanthine transport	BP	0.00974809774963724
6975	GO:0098702	0.000181936365898017	0.999982884374345	6	22	adenine import across plasma membrane	BP	0.00974809774963724
6976	GO:0098710	0.000181936365898017	0.999982884374345	6	22	guanine import across plasma membrane	BP	0.00974809774963724
6979	GO:0098721	0.000181936365898017	0.999982884374345	6	22	uracil import across plasma membrane	BP	0.00974809774963724
2961	GO:0010345	0.000195828284672615	0.99996154799606	10	63	suberin biosynthetic process	BP	0.010362223536001
3493	GO:0016272	0.000196201148909945	0.999974970777901	7	39	prefoldin complex	CC	0.010362223536001
1227	GO:0005730	0.000199352249551035	0.99986792870417	106	2107	nucleolus	CC	0.0104539754126266
297	GO:0000976	0.00020694253177974	0.999940348810467	15	134	transcription regulatory region sequence-specific DNA binding	MF	0.0107755850702774
464	GO:0003844	0.000226615627475766	0.999984423342885	5	15	1,4-alpha-glucan branching enzyme activity	MF	0.011717454192698
1228	GO:0005731	0.000253668344796571	0.999997367197579	3	4	nucleolus organizer region	CC	0.0129366978433307
5395	GO:0045787	0.000253695048320659	0.999960253730921	8	43	positive regulation of cell cycle	BP	0.0129366978433307
2654	GO:0009927	0.000264596170146893	0.99993986899111	11	87	histidine phosphotransfer kinase activity	MF	0.0134001649456584
6037	GO:0051446	0.000281372591924817	0.999988369991577	4	9	positive regulation of meiotic cell cycle	BP	0.0141528499638918
1504	GO:0006351	0.000331059845602717	0.999739583651081	291	6449	transcription, DNA-templated	BP	0.0165395709350439
3986	GO:0019835	0.000345208329427157	0.99993413962966	9	60	cytolysis	BP	0.0171306737435194
3034	GO:0010468	0.00036534000222446	0.999787905187051	58	926	regulation of gene expression	BP	0.018008826509651
3213	GO:0015210	0.000380242046484881	0.999946540866429	7	35	uracil transmembrane transporter activity	MF	0.018619269481518
2180	GO:0008810	0.000393959191721895	0.999862936804359	18	185	cellulase activity	MF	0.0191640412078401
7079	GO:1901135	0.000410431175519831	0.99995348694972	6	26	carbohydrate derivative metabolic process	BP	0.0198348242600891
2529	GO:0009734	0.000416500145674997	0.999735067379496	80	1460	auxin-activated signaling pathway	BP	0.0199974160852008
3021	GO:0010438	0.000436402817445281	0.999977759110697	4	11	cellular response to sulfur starvation	BP	0.0208178221431639
4831	GO:0035873	0.000450875989946774	0.999991620802184	3	5	lactate transmembrane transport	BP	0.0213703658311952
3682	GO:0016844	0.000460415739614195	0.999932665588188	7	37	strictosidine synthase activity	MF	0.0216835285267985
3425	GO:0016042	0.000506393189058038	0.999738147260868	39	568	lipid catabolic process	BP	0.0236979192398426
7383	GO:2001070	0.000514919798054399	0.999909286549921	8	47	starch binding	MF	0.0239453898541775
2499	GO:0009682	0.000539421804702641	0.99972549359189	37	536	induced systemic resistance	BP	0.0249280301498208
4331	GO:0031507	0.000544159452893318	0.999889365462294	9	60	heterochromatin assembly	BP	0.024990776364554
2153	GO:0008725	0.000572359566356343	0.999929677547692	6	29	DNA-3-methyladenine glycosylase activity	MF	0.0261236211953012
2483	GO:0009653	0.000577245218488452	0.999881193109205	9	63	anatomical structure morphogenesis	BP	0.0261849763527829
1847	GO:0007049	0.000625523989401173	0.999700783048613	31	427	cell cycle	BP	0.028081632909881
5123	GO:0043392	0.000626652614299482	0.999980889753131	3	9	negative regulation of DNA binding	BP	0.028081632909881
2653	GO:0009926	0.000644161644009739	0.999682949745951	33	489	auxin polar transport	BP	0.0286923566012531
299	GO:0000978	0.000661653327114156	0.999916827043667	6	28	RNA polymerase II proximal promoter sequence-specific DNA binding	MF	0.029294998207677
3502	GO:0016298	0.00066574413880167	0.999664364553577	35	501	lipase activity	MF	0.0293006676327354
1913	GO:0007389	0.00068653236741542	0.999706098671373	24	295	pattern specification process	BP	0.0300368066548498
5827	GO:0048730	0.000694353208612435	0.999934262450928	5	20	epidermis morphogenesis	BP	0.030200280144002
7003	GO:0102336	0.00072582911089613	0.999864353670061	8	50	3-oxo-arachidoyl-CoA synthase activity	MF	0.0310218522888207
7004	GO:0102337	0.00072582911089613	0.999864353670061	8	50	3-oxo-cerotoyl-CoA synthase activity	MF	0.0310218522888207
7005	GO:0102338	0.00072582911089613	0.999864353670061	8	50	3-oxo-lignoceronyl-CoA synthase activity	MF	0.0310218522888207
4104	GO:0030245	0.000730504253434772	0.999827874367045	10	74	cellulose catabolic process	BP	0.0310422324706707
2810	GO:0010162	0.000753804030332805	0.999616928399326	35	522	seed dormancy process	BP	0.0317715178947292
5169	GO:0043621	0.000756260095952439	0.999544755832698	59	1006	protein self-association	MF	0.0317715178947292
2585	GO:0009826	0.000858039726830395	0.99943396974683	84	1513	unidimensional cell growth	BP	0.035843761243977
6927	GO:0090706	0.00108413569292608	0.999967504844966	3	6	specification of plant organ position	BP	0.0449955743025959
2667	GO:0009944	0.00108928966732008	0.999340187278038	57	952	polarity specification of adaxial/abaxial axis	BP	0.0449955743025959
1054	GO:0004990	0.00109952665898347	0.999966879341695	3	6	oxytocin receptor activity	MF	0.0451661117584655
7317	GO:2000014	0.00111986595687905	0.999806953558854	7	41	regulation of endosperm development	BP	0.0457474524042193
2673	GO:0009957	0.00112665972080799	0.99977327394721	8	53	epidermal cell fate specification	BP	0.0457720987673312
2780	GO:0010103	0.00117601701307718	0.999275383265872	60	1012	stomatal complex morphogenesis	BP	0.0475162283862986
2762	GO:0010081	0.00119048345140391	0.999963119538044	3	6	regulation of inflorescence meristem growth	BP	0.0478393186939159
4965	GO:0042546	0.00119782551946393	0.999435911319811	27	366	cell wall biogenesis	BP	0.0478741723833315
4090	GO:0030154	0.00122471151882602	0.999175469043628	87	1627	cell differentiation	BP	0.0486855751085999
