## Supplementary File 2 for "Validation and characterisation of a wheat GENIE3 network using an independent RNA-Seq dataset": HD_PLINCgenie3_GOseq_enrichment.txt

category	over_represented_pvalue	under_represented_pvalue	numDEInCat	numInCat	term	ontology	over_rep_padj
3890	GO:0019288	2.36930721553725e-97	1	190	804	isopentenyl diphosphate biosynthetic process, methylerythritol 4-phosphate pathway	BP	1.75186575516824e-93
2421	GO:0009547	2.0516638602703e-93	1	83	119	plastid ribosome	CC	7.58500129141929e-90
2392	GO:0009507	1.81027662653148e-85	1	908	13886	chloroplast	CC	4.46172845885792e-82
2414	GO:0009536	1.22536871208747e-82	1	642	8422	plastid	CC	2.26509406429369e-79
2433	GO:0009570	1.10300815843579e-80	1	291	2280	chloroplast stroma	CC	1.63112846469485e-77
2664	GO:0009941	4.50047588118752e-67	1	242	1892	chloroplast envelope	CC	5.54608644425009e-64
2413	GO:0009535	5.29584300753925e-64	1	219	1735	chloroplast thylakoid membrane	CC	5.5939233139636e-61
2438	GO:0009579	1.59592360795082e-62	1	159	967	thylakoid	CC	1.47503239464855e-59
2412	GO:0009534	6.47301124770136e-54	1	132	753	chloroplast thylakoid	CC	5.31793835172265e-51
2721	GO:0010027	5.97737366713859e-53	1	131	724	thylakoid membrane organization	BP	4.41967008948227e-50
3409	GO:0015995	2.9292355817984e-50	1	100	436	chlorophyll biosynthetic process	BP	1.96897889925613e-47
1392	GO:0006098	1.13630914198486e-42	1	113	682	pentose-phosphate shunt	BP	7.00155816319672e-40
1018	GO:0004857	1.93944531692813e-42	1	73	301	enzyme inhibitor activity	MF	1.1030968210282e-39
1513	GO:0006364	1.56315142702417e-39	1	129	934	rRNA processing	BP	8.25567260815481e-37
2845	GO:0010207	2.28987490216235e-39	1	95	558	photosystem II assembly	BP	1.12875566843923e-36
2410	GO:0009532	4.94044320447573e-36	1	131	1028	plastid stroma	CC	2.28310231586835e-33
3954	GO:0019684	1.84919855138304e-35	1	87	547	photosynthesis, light reaction	BP	8.04292593466247e-33
3403	GO:0015979	1.7348744426525e-33	1	119	1040	photosynthesis	BP	7.12647868276255e-31
3988	GO:0019843	2.79126099747075e-33	1	69	359	rRNA binding	MF	1.08624125343677e-30
4162	GO:0030599	6.64970870893106e-33	1	63	295	pectinesterase activity	MF	2.45839730969181e-30
2419	GO:0009543	1.43283752523257e-32	1	62	266	chloroplast thylakoid lumen	CC	5.04495269598555e-30
2485	GO:0009657	4.28773635951229e-27	1	55	259	plastid organization	BP	1.44106921101063e-24
1179	GO:0005576	6.6951959985063e-27	1	377	6188	extracellular region	CC	2.15235996578068e-24
5071	GO:0043086	2.80233779826597e-26	1	76	536	negative regulation of catalytic activity	BP	8.63353570015774e-24
2230	GO:0008969	8.18298387531185e-26	1	21	32	NA	NA	2.42019931096223e-23
4465	GO:0032544	1.10246114046957e-25	1	25	43	plastid translation	BP	3.13522987408922e-23
3482	GO:0016226	1.54483598780214e-25	1	63	361	iron-sulfur cluster assembly	BP	4.23056196067002e-23
2553	GO:0009773	2.39625135844804e-25	1	43	178	photosynthetic electron transport in photosystem I	BP	6.32781519441601e-23
4986	GO:0042646	1.89507135626862e-24	1	58	313	plastid nucleoid	CC	4.8317784856035e-22
5950	GO:0050896	6.28932441135863e-24	1	50	294	response to stimulus	BP	1.55010882325286e-21
4803	GO:0035450	2.06436066051984e-22	1	36	129	extrinsic component of lumenal side of plastid thylakoid membrane	CC	4.92383313673667e-20
3555	GO:0016556	1.79062346959521e-20	1	51	297	mRNA modification	BP	4.13745935443343e-18
3447	GO:0016117	6.26650717523271e-20	1	56	362	carotenoid biosynthetic process	BP	1.40407739556578e-17
4384	GO:0031977	8.14085746022298e-20	1	42	211	thylakoid lumen	CC	1.77039706061437e-17
2486	GO:0009658	7.57725331986712e-19	1	77	670	chloroplast organization	BP	1.60074888705993e-16
4382	GO:0031969	1.67425331671855e-17	1	67	565	chloroplast membrane	CC	3.4387302843936e-15
1293	GO:0005840	2.90562706246421e-17	1	127	1817	ribosome	CC	5.80654229725956e-15
5576	GO:0046910	1.01321617989619e-16	1	29	127	pectinesterase inhibitor activity	MF	1.97150537740854e-14
2605	GO:0009856	1.76036077336294e-16	1	17	42	pollination	BP	3.33746347647322e-14
2404	GO:0009523	6.01434293298162e-16	1	45	347	photosystem II	CC	1.11175129116165e-13
5123	GO:0043392	1.02225727678257e-15	1	9	9	negative regulation of DNA binding	BP	1.84355373281227e-13
1536	GO:0006412	1.4258478116613e-15	1	154	2417	translation	BP	2.51017112367229e-13
4782	GO:0035304	1.59724894580161e-15	1	52	403	regulation of protein dephosphorylation	BP	2.74652528029236e-13
2484	GO:0009654	2.3969203586778e-15	1	24	91	photosystem II oxygen evolving complex	CC	4.02791571183265e-13
5707	GO:0048046	4.22358862507994e-15	1	150	2171	apoplast	CC	6.93982539863135e-13
2635	GO:0009902	5.9749729694824e-15	1	44	305	chloroplast relocation	BP	9.60411959485931e-13
2789	GO:0010114	1.0726226011519e-14	1	86	973	response to red light	BP	1.68744074742918e-12
4136	GO:0030414	1.29242561588515e-14	1	27	154	peptidase inhibitor activity	MF	1.99087395913641e-12
1682	GO:0006655	1.54545471127763e-14	1	38	237	phosphatidylglycerol biosynthetic process	BP	2.33205961942588e-12
5534	GO:0046658	2.49148657383194e-14	1	62	613	anchored component of plasma membrane	CC	3.68441034538267e-12
2855	GO:0010218	5.22169240590463e-14	1	56	504	response to far red light	BP	7.57043012730565e-12
440	GO:0003735	1.17745323822109e-13	1	118	1834	structural constituent of ribosome	MF	1.67424793142437e-11
1937	GO:0008061	1.60543689697022e-13	1	26	126	chitin binding	MF	2.23973592758449e-11
5286	GO:0045036	5.75968536870317e-13	1	29	158	protein targeting to chloroplast	BP	7.88650252151689e-11
69	GO:0000156	6.08155334347044e-13	1	27	149	phosphorelay response regulator activity	MF	8.17581916756735e-11
6800	GO:0080158	2.09475989303206e-12	1	14	34	NA	NA	2.76583118733555e-10
4715	GO:0034660	2.24134268359864e-12	1	35	239	ncRNA metabolic process	BP	2.90745400044356e-10
3901	GO:0019344	2.71148830503842e-12	1	64	683	cysteine biosynthetic process	BP	3.45668009094036e-10
1025	GO:0004869	2.87201442591589e-12	1	19	95	cysteine-type endopeptidase inhibitor activity	MF	3.59926689241053e-10
139	GO:0000311	3.66201988038087e-12	1	14	36	plastid large ribosomal subunit	CC	4.5128291659227e-10
1671	GO:0006636	9.2142152114403e-12	1	41	332	unsaturated fatty acid biosynthetic process	BP	1.11688372579327e-09
3663	GO:0016798	1.11539591080802e-11	1	73	842	hydrolase activity, acting on glycosyl bonds	MF	1.33019957492169e-09
2250	GO:0009055	1.16838135092283e-11	1	151	2465	electron transfer activity	MF	1.37127169979737e-09
2834	GO:0010196	1.29619454317226e-11	1	17	58	nonphotochemical quenching	BP	1.49750975815871e-09
1721	GO:0006779	1.46483043436962e-11	1	18	66	porphyrin-containing compound biosynthetic process	BP	1.6418651374031e-09
4987	GO:0042651	1.46555449105497e-11	1	38	317	thylakoid membrane	CC	1.6418651374031e-09
3124	GO:0010951	1.77480259777203e-11	1	23	155	negative regulation of endopeptidase activity	BP	1.958640359392e-09
3033	GO:0010466	2.33572319668233e-11	1	22	138	negative regulation of peptidase activity	BP	2.53975548768664e-09
4230	GO:0031012	6.02635031993213e-11	1	32	249	extracellular matrix	CC	6.45780206747509e-09
2534	GO:0009739	9.7224178070181e-11	1	59	673	response to gibberellin	BP	1.02696510378703e-08
2331	GO:0009295	1.45916595707425e-10	0.999999999980853	22	120	nucleoid	CC	1.51958775867704e-08
2467	GO:0009637	3.50614663392856e-10	1	49	510	response to blue light	BP	3.60061780712053e-08
1339	GO:0005975	3.58767440751241e-10	1	122	1886	carbohydrate metabolic process	BP	3.63387185878722e-08
4946	GO:0042372	4.07234238067862e-10	0.999999999970439	14	46	phylloquinone biosynthetic process	BP	4.06904048145104e-08
2530	GO:0009735	5.37132869852162e-10	1	99	1456	response to cytokinin	BP	5.29541391958252e-08
403	GO:0002679	1.19330844993063e-09	1	46	489	respiratory burst involved in defense response	BP	1.16096351036672e-07
2780	GO:0010103	1.82027498026693e-09	1	76	1012	stomatal complex morphogenesis	BP	1.74793677975242e-07
2023	GO:0008289	1.95651252197886e-09	1	39	456	lipid binding	MF	1.85467353686047e-07
5410	GO:0045893	2.37696025530465e-09	1	125	2069	positive regulation of transcription, DNA-templated	BP	2.22471444654716e-07
6873	GO:0090391	2.63553593750267e-09	0.999999999947596	8	13	granum assembly	BP	2.43589409023685e-07
6273	GO:0055114	2.83105889429475e-09	1	324	6788	oxidation-reduction process	BP	2.58430240301425e-07
1159	GO:0005507	5.57594066817234e-09	1	79	1156	copper ion binding	MF	5.02786650005687e-07
4298	GO:0031361	5.7723848017649e-09	0.99999999890476	27	219	integral component of thylakoid membrane	CC	5.1422907499096e-07
1248	GO:0005762	6.31665289629929e-09	0.999999999067449	18	101	mitochondrial large ribosomal subunit	CC	5.56015851371869e-07
3541	GO:0016491	7.76844290170124e-09	1	254	5056	oxidoreductase activity	MF	6.75763139002106e-07
5146	GO:0043489	8.11350281540182e-09	0.999999999795577	8	14	RNA stabilization	BP	6.9757255601257e-07
2531	GO:0009736	1.66087146560176e-08	0.999999996051286	36	363	cytokinin-activated signaling pathway	BP	1.41154984099533e-06
821	GO:0004553	2.11209001711543e-08	1	75	1053	hydrolase activity, hydrolyzing O-glycosyl compounds	MF	1.7746356348354e-06
3880	GO:0019253	2.19612699792687e-08	0.999999997232834	15	72	reductive pentose-phosphate cycle	BP	1.82451269917654e-06
2371	GO:0009416	2.40606935655547e-08	1	96	1503	response to light stimulus	BP	1.97671964693013e-06
3137	GO:0012511	2.46707895735794e-08	0.999999997807475	12	46	monolayer-surrounded lipid storage body	CC	2.00456942974776e-06
6315	GO:0061077	2.96646823906181e-08	0.999999994169484	21	142	chaperone-mediated protein folding	BP	2.38413762604598e-06
6055	GO:0051536	3.91190297700432e-08	0.999999988356334	36	371	iron-sulfur cluster binding	MF	3.11017318408279e-06
1723	GO:0006782	4.14431382584744e-08	0.999999996166502	12	44	protoporphyrinogen IX biosynthetic process	BP	3.25989962003362e-06
2262	GO:0009073	6.93492103638667e-08	0.999999982566081	26	213	aromatic amino acid family biosynthetic process	BP	5.39755854137295e-06
4360	GO:0031640	1.82272827787152e-07	0.999999976790538	13	76	killing of cells of other organism	BP	1.40388050901896e-05
2702	GO:0010007	1.87157438707246e-07	0.999999996966872	6	9	magnesium chelatase complex	CC	1.42664134206327e-05
71	GO:0000160	2.30551120976045e-07	1	56	771	phosphorelay signal transduction system	BP	1.73948468213967e-05
2960	GO:0010344	2.40096978069571e-07	0.99999998794705	8	21	seed oilbody biogenesis	BP	1.7932091473196e-05
4099	GO:0030234	2.45934113812693e-07	0.999999954922023	17	126	enzyme regulator activity	MF	1.81843683753105e-05
173	GO:0000413	2.63962613269177e-07	0.999999937354707	22	177	protein peptidyl-prolyl isomerization	BP	1.93241540842801e-05
4911	GO:0042254	3.70313315029359e-07	0.999999868789158	38	477	ribosome biogenesis	BP	2.68440848169322e-05
444	GO:0003755	5.88976636421594e-07	0.999999852813339	22	185	peptidyl-prolyl cis-trans isomerase activity	MF	4.22805169873909e-05
2838	GO:0010200	7.22110808141868e-07	0.999999725607735	123	2255	response to chitin	BP	5.13393011096247e-05
3967	GO:0019761	8.8989415548835e-07	0.999999687174656	81	1282	glucosinolate biosynthetic process	BP	6.26654989112463e-05
5944	GO:0050826	1.17854969860596e-06	0.99999938135215	169	3358	response to freezing	BP	8.18560537754557e-05
4062	GO:0030095	1.18455474086743e-06	0.999999858701327	11	54	chloroplast photosystem II	CC	8.18560537754557e-05
2399	GO:0009515	1.21410618639758e-06	0.999999984959338	5	7	granal stacked thylakoid	CC	8.31213068724419e-05
4945	GO:0042371	1.31894471181203e-06	0.999999983375707	5	7	vitamin K biosynthetic process	BP	8.94704330196157e-05
1724	GO:0006783	1.54494143261003e-06	0.999999717560476	15	94	heme biosynthetic process	BP	0.000103848154115623
1767	GO:0006869	1.57372452658256e-06	0.999999427898334	34	471	lipid transport	BP	0.000104829902248211
2931	GO:0010310	1.72188990240734e-06	0.999999269734365	61	901	regulation of hydrogen peroxide metabolic process	BP	0.000112820114322728
4996	GO:0042742	1.72419163084504e-06	0.999999064037323	211	4294	defense response to bacterium	BP	0.000112820114322728
2435	GO:0009573	1.74572474123972e-06	0.999999877272518	8	26	chloroplast ribulose bisphosphate carboxylase complex	CC	0.000113227094181812
5016	GO:0042793	1.76987157529866e-06	0.999999491665579	24	221	plastid transcription	BP	0.000113795047197898
5602	GO:0047100	1.93804464463284e-06	0.999999967475687	5	8	glyceraldehyde-3-phosphate dehydrogenase (NADP+) (phosphorylating) activity	MF	0.000123533638813924
4150	GO:0030529	2.02526641228698e-06	0.99999913193762	62	1019	NA	NA	0.000127989913268803
2548	GO:0009765	2.0765614979519e-06	0.999999580802687	16	112	photosynthesis, light harvesting	BP	0.000130119455219122
1368	GO:0006032	2.37246302361522e-06	0.999999515320207	16	114	chitin catabolic process	BP	0.000147411694089168
5070	GO:0043085	2.92454564879463e-06	0.99999890894707	34	395	positive regulation of catalytic activity	BP	0.000180200754393229
2939	GO:0010319	3.41356901118102e-06	0.999998860521692	28	301	stromule	CC	0.000208594456765888
834	GO:0004568	3.61103188950917e-06	0.999999234677461	16	119	chitinase activity	MF	0.000218852211401892
2255	GO:0009061	3.74850758371797e-06	0.999999484577592	11	64	anaerobic respiration	BP	0.000225337114422851
2556	GO:0009783	3.86592759982238e-06	0.999999617011048	9	36	photosystem II antenna complex	CC	0.000230521521557151
2911	GO:0010287	4.22259076941927e-06	0.99999845033582	32	374	plastoglobule	CC	0.000249774689192689
2871	GO:0010236	4.48727094699116e-06	0.999999547008984	9	36	plastoquinone biosynthetic process	BP	0.000263324455413116
5782	GO:0048509	5.15920756290561e-06	0.999999460439207	9	40	regulation of meristem development	BP	0.00030037150173326
4930	GO:0042309	5.27866836134857e-06	0.999996792513488	143	2823	homoiothermy	BP	0.000301008675205075
5943	GO:0050825	5.27866836134857e-06	0.999996792513488	143	2823	ice binding	MF	0.000301008675205075
3392	GO:0015934	5.29228127896399e-06	0.999998522425602	21	204	large ribosomal subunit	CC	0.000301008675205075
2804	GO:0010155	6.3226545754148e-06	0.999998217940707	21	193	regulation of proton transport	BP	0.000356867999470359
2411	GO:0009533	7.37439751975339e-06	0.999998905954131	11	66	chloroplast stromal thylakoid	CC	0.000401445151478013
2191	GO:0008839	7.39431292431124e-06	0.999999814178769	5	9	4-hydroxy-tetrahydrodipicolinate reductase	MF	0.000401445151478013
3181	GO:0015139	7.43819120266267e-06	0.999999812842561	5	9	alpha-ketoglutarate transmembrane transporter activity	MF	0.000401445151478013
3246	GO:0015367	7.43819120266267e-06	0.999999812842561	5	9	oxoglutarate:malate antiporter activity	MF	0.000401445151478013
3313	GO:0015742	7.43819120266267e-06	0.999999812842561	5	9	alpha-ketoglutarate transport	BP	0.000401445151478013
7158	GO:1902356	7.43819120266267e-06	0.999999812842561	5	9	oxaloacetate(2-) transmembrane transport	BP	0.000401445151478013
2401	GO:0009517	8.00075893746649e-06	0.999999118844958	9	39	PSII associated light-harvesting complex II	CC	0.000428678344808893
117	GO:0000272	8.71023601527638e-06	0.999997078361343	26	272	polysaccharide catabolic process	BP	0.000460148776941072
4295	GO:0031353	8.7125816569854e-06	0.999998266180266	14	94	integral component of plastid inner membrane	CC	0.000460148776941072
3685	GO:0016851	9.21320088039153e-06	0.999999553946178	6	15	magnesium chelatase activity	MF	0.000483137640493723
2519	GO:0009706	1.00441885707232e-05	0.999996286107838	30	342	chloroplast inner membrane	CC	0.000523005142900898
4219	GO:0030956	1.18061618595256e-05	0.999999644432299	5	10	glutamyl-tRNA(Gln) amidotransferase complex	CC	0.000602032833029877
5914	GO:0050567	1.18061618595256e-05	0.999999644432299	5	10	glutaminyl-tRNA synthase (glutamine-hydrolyzing) activity	MF	0.000602032833029877
6441	GO:0070681	1.18061618595256e-05	0.999999644432299	5	10	glutaminyl-tRNAGln biosynthesis via transamidation	BP	0.000602032833029877
623	GO:0004109	1.4422956713427e-05	0.999999546794367	5	10	coproporphyrinogen oxidase activity	MF	0.000725475588444438
2305	GO:0009234	1.44231689885491e-05	0.999999546786281	5	10	menaquinone biosynthetic process	BP	0.000725475588444438
2009	GO:0008266	1.65529451019759e-05	0.999996745368905	13	90	poly(U) RNA binding	MF	0.000826976189756825
1905	GO:0007275	1.7467800655654e-05	0.999989106501281	113	2158	multicellular organism development	BP	0.000866824953341647
2738	GO:0010048	1.94563812941426e-05	0.999993135652697	26	294	vernalization response	BP	0.000959069888592601
2393	GO:0009508	2.10861965414564e-05	0.999996489974239	11	66	plastid chromosome	CC	0.00103252541210284
1184	GO:0005622	2.27075968257263e-05	0.999983822173826	215	4787	intracellular	CC	0.00110460507190408
795	GO:0004497	2.31198833034897e-05	0.999987283061062	72	1196	monooxygenase activity	MF	0.00111730991598695
6464	GO:0070925	2.57092170867366e-05	0.999999611737274	4	6	organelle assembly	BP	0.00123437630609955
2390	GO:0009505	2.73898812588049e-05	0.999981049312579	175	3579	plant-type cell wall	CC	0.00129979135100188
2458	GO:0009625	2.74232419199747e-05	0.999987761584627	39	527	response to insect	BP	0.00129979135100188
5798	GO:0048564	2.81827516811018e-05	0.999996851208322	8	38	photosystem I assembly	BP	0.00131920389953249
1168	GO:0005528	2.83680578882427e-05	0.999995086614933	11	71	FK506 binding	MF	0.00131920389953249
3796	GO:0018208	2.83680578882427e-05	0.999995086614933	11	71	peptidyl-proline modification	BP	0.00131920389953249
3715	GO:0016984	2.98318127062859e-05	0.99999661581433	8	40	ribulose-bisphosphate carboxylase activity	MF	0.00137860264468924
4018	GO:0020037	3.26389688304279e-05	0.999979954189854	99	1825	heme binding	MF	0.00149895984802599
5257	GO:0044550	3.48025311400988e-05	0.999984855997719	36	475	secondary metabolite biosynthetic process	BP	0.00158845626697463
500	GO:0003908	3.56112289922812e-05	1	3	3	methylated-DNA-[protein]-cysteine S-methyltransferase activity	MF	0.00161539525870507
2562	GO:0009790	3.61101349989977e-05	0.999987382004646	24	277	embryo development	BP	0.00162803864745481
5248	GO:0044391	3.74749160241965e-05	1	3	3	ribosomal subunit	CC	0.00167933047929036
1183	GO:0005618	4.07346781869625e-05	0.999972278958255	152	3103	cell wall	CC	0.00181441090671326
4299	GO:0031365	4.1599062333436e-05	0.999996104610944	7	27	N-terminal protein amino acid modification	BP	0.0018418171670265
3178	GO:0015131	4.22591872184341e-05	0.999998147795859	5	12	oxaloacetate transmembrane transporter activity	MF	0.00184890195439705
3310	GO:0015729	4.22591872184341e-05	0.999998147795859	5	12	oxaloacetate transport	BP	0.00184890195439705
2844	GO:0010206	4.29290307982226e-05	0.999993968567541	9	47	photosystem II repair	BP	0.00186716031601211
6059	GO:0051554	4.61452534097887e-05	0.999997865880678	5	13	flavonol metabolic process	BP	0.00198370932390685
6665	GO:0080004	4.61452534097887e-05	0.999997865880678	5	13	thalian-diol desaturase activity	MF	0.00198370932390685
6382	GO:0070272	4.90854586198884e-05	1	3	3	NA	NA	0.00202592478655491
7349	GO:2000121	4.93236588829112e-05	1	3	3	regulation of removal of superoxide radicals	BP	0.00202592478655491
4415	GO:0032211	4.95234261856908e-05	1	3	3	negative regulation of telomere maintenance via telomerase	BP	0.00202592478655491
6093	GO:0051738	4.9535017021574e-05	1	3	3	xanthophyll binding	MF	0.00202592478655491
5475	GO:0046406	4.95931189761072e-05	1	3	3	magnesium protoporphyrin IX methyltransferase activity	MF	0.00202592478655491
3306	GO:0015717	4.95932359164781e-05	1	3	3	triose phosphate transport	BP	0.00202592478655491
3553	GO:0016553	4.95932359164781e-05	1	3	3	base conversion or substitution editing	BP	0.00202592478655491
6114	GO:0051776	4.95932359164781e-05	1	3	3	detection of redox state	BP	0.00202592478655491
6968	GO:0098572	4.95932359164781e-05	1	3	3	stromal side of plastid thylakoid membrane	CC	0.00202592478655491
2975	GO:0010363	5.18342574090825e-05	0.999969424609006	79	1413	regulation of plant-type hypersensitive response	BP	0.00210583790814701
3508	GO:0016311	5.38366220047751e-05	0.999975439095367	38	533	dephosphorylation	BP	0.00217523488034594
5523	GO:0046577	5.82850835834191e-05	0.999998681055288	4	7	long-chain-alcohol oxidase activity	MF	0.00234217341312935
4309	GO:0031409	6.09665599275411e-05	0.999987307052563	12	88	pigment binding	MF	0.00243668510326616
4464	GO:0032543	6.5619331706324e-05	0.999990137357248	9	52	mitochondrial translation	BP	0.00260854483137935
3999	GO:0019898	6.60048162375821e-05	0.999979436206611	19	191	extrinsic component of membrane	CC	0.00260983749337263
3879	GO:0019252	7.42170530091112e-05	0.99996249943313	47	714	starch biosynthetic process	BP	0.002918940903986
2564	GO:0009793	7.58193596508442e-05	0.999946072240984	176	3711	embryo development ending in seed dormancy	BP	0.00296618172094361
4667	GO:0034389	7.72686999837714e-05	0.999989941443291	8	40	lipid droplet organization	BP	0.00300697246147371
2681	GO:0009965	8.23672820633715e-05	0.999950717683224	79	1402	leaf morphogenesis	BP	0.00318860567317575
6565	GO:0071484	8.45173203994747e-05	0.999995314266664	5	15	cellular response to light intensity	BP	0.00325479722413394
3470	GO:0016168	8.57434853745595e-05	0.99997256715354	19	226	chlorophyll binding	MF	0.00328490845004919
2550	GO:0009768	8.9698763460656e-05	0.999980477297786	12	92	photosynthesis, light harvesting in photosystem I	BP	0.00341872503622727
1180	GO:0005578	9.59055324274502e-05	0.9999703664624	18	180	NA	NA	0.00363654106035163
1369	GO:0006040	0.000113118978260113	0.999996591736276	4	8	amino sugar metabolic process	BP	0.00424569403682881
3484	GO:0016231	0.000113118978260113	0.999996591736276	4	8	beta-N-acetylglucosaminidase activity	MF	0.00424569403682881
3622	GO:0016709	0.000119569195707352	0.999945917663328	34	466	oxidoreductase activity, acting on paired donors, with incorporation or reduction of molecular oxygen, NAD(P)H as one donor, and incorporation of one atom of oxygen	MF	0.00444372015914666
2499	GO:0009682	0.000119814954805456	0.999943711219377	37	536	induced systemic resistance	BP	0.00444372015914666
4877	GO:0040008	0.000120198002681814	0.999935681999464	52	854	regulation of growth	BP	0.00444372015914666
1528	GO:0006399	0.000127992914621989	0.999966691446614	14	120	tRNA metabolic process	BP	0.00470835627221386
2609	GO:0009862	0.000131935721196088	0.999924343684235	64	1105	systemic acquired resistance, salicylic acid mediated signaling pathway	BP	0.00482936991348454
5196	GO:0043900	0.000134764387390663	0.999941217430387	31	411	regulation of multi-organism process	BP	0.00490861024811114
1086	GO:0005198	0.00013985517440987	0.999927306605169	47	742	structural molecule activity	MF	0.00506906450777735
5365	GO:0045493	0.000142486162553041	0.999964872544688	13	106	xylan catabolic process	BP	0.00513923261423017
1023	GO:0004866	0.000144264696860103	0.999990561951242	5	18	endopeptidase inhibitor activity	MF	0.00517812217759029
1507	GO:0006354	0.0001457885622302	0.999942421170625	25	388	DNA-templated transcription, elongation	BP	0.00520753927115991
958	GO:0004781	0.000147306255335733	0.999990786804468	5	15	sulfate adenylyltransferase (ATP) activity	MF	0.00523645409592504
2549	GO:0009767	0.000149684510027648	0.999962454744401	13	134	photosynthetic electron transport chain	BP	0.00529553716337049
3993	GO:0019877	0.000179115268380113	0.999988082812154	5	16	diaminopimelate biosynthetic process	BP	0.00630656330667883
4997	GO:0042744	0.000180552058493397	0.999912408923304	38	556	hydrogen peroxide catabolic process	BP	0.00632702331990605
4411	GO:0032194	0.00019291045545666	0.999998179174191	3	4	ubiquinone biosynthetic process via 3,4-dihydroxy-5-polyprenylbenzoate	BP	0.00666656777560234
5482	GO:0046428	0.00019291045545666	0.999998179174191	3	4	1,4-dihydroxy-2-naphthoate octaprenyltransferase activity	MF	0.00666656777560234
1657	GO:0006612	0.000192946375977671	0.999880916195469	79	1469	protein targeting to membrane	BP	0.00666656777560234
3151	GO:0015066	0.000276080646787811	0.999994862598528	3	6	alpha-amylase inhibitor activity	MF	0.00949460605743754
5947	GO:0050832	0.000279411505630096	0.999791391418838	199	4393	defense response to fungus	BP	0.00956466978068948
5447	GO:0046148	0.000284198659898083	0.999987588243777	4	10	pigment biosynthetic process	BP	0.00968370917643514
4013	GO:0019953	0.000318359139742139	0.999860477962575	28	379	sexual reproduction	BP	0.0107714835191271
4772	GO:0035265	0.000319036366065572	0.999857854859492	29	395	organ growth	BP	0.0107714835191271
6589	GO:0071614	0.000326105479570441	0.999974491962634	5	18	linoleic acid epoxygenase activity	MF	0.0109601087088356
4104	GO:0030245	0.000367626540612931	0.999920785882006	10	74	cellulose catabolic process	BP	0.0122996861596924
4272	GO:0031219	0.000385491298091972	0.999934763453185	8	49	levanase activity	MF	0.0127817159555697
6082	GO:0051670	0.000385491298091972	0.999934763453185	8	49	inulinase activity	MF	0.0127817159555697
3983	GO:0019825	0.000413106864010119	0.999770986620908	49	807	oxygen binding	MF	0.0136300954650189
3953	GO:0019676	0.000414764874172202	0.999952343822673	6	28	ammonia assimilation cycle	BP	0.0136300954650189
5132	GO:0043424	0.000418736271568942	0.999876441844404	14	141	protein histidine kinase binding	MF	0.0136997167786759
74	GO:0000165	0.000425878776076324	0.999748489406829	60	1062	MAPK cascade	BP	0.0138131912426027
3624	GO:0016711	0.00042967730400306	0.999814676776752	26	344	flavonoid 3'-monooxygenase activity	MF	0.0138131912426027
5530	GO:0046622	0.00042967730400306	0.999814676776752	26	344	positive regulation of organ growth	BP	0.0138131912426027
6121	GO:0051792	0.00042967730400306	0.999814676776752	26	344	medium-chain fatty acid biosynthetic process	BP	0.0138131912426027
7179	GO:1902609	0.000433371504922985	0.999963459334714	5	19	(R)-2-hydroxy-alpha-linolenic acid biosynthetic process	BP	0.0138716402917773
670	GO:0004190	0.00044750495560813	0.999796152354438	29	412	aspartic-type endopeptidase activity	MF	0.0142313740148903
5477	GO:0046409	0.000449029046636601	0.999805739013376	26	345	p-coumarate 3-hydroxylase activity	MF	0.0142313740148903
6835	GO:0090057	0.000451558181706431	0.999944692947959	6	42	root radial pattern formation	BP	0.0142313740148903
4804	GO:0035451	0.000452309019948502	0.999933276467211	7	41	extrinsic component of stromal side of plastid thylakoid membrane	CC	0.0142313740148903
5221	GO:0044183	0.000471259187504701	0.999894770406562	10	78	protein binding involved in protein folding	MF	0.014764789967838
7274	GO:1990137	0.0004758866046676	0.999929380746119	7	40	plant seed peroxidase activity	MF	0.0148468588814862
6120	GO:0051791	0.000490041185537424	0.999786706487595	26	347	medium-chain fatty acid metabolic process	BP	0.0152242206969064
3623	GO:0016710	0.000533874719741934	0.999766236474252	26	349	trans-cinnamate 4-monooxygenase activity	MF	0.0165166095304262
1158	GO:0005506	0.000542192231903323	0.999624716415803	114	2333	iron ion binding	MF	0.0167040390112216
6622	GO:0071944	0.000561668788239452	0.999820318285475	15	162	cell periphery	CC	0.0172322780922926
5021	GO:0042807	0.000620450041789968	0.999922209082778	6	30	central vacuole	CC	0.0189570562355166
1991	GO:0008198	0.000625901186741049	0.999901944145584	7	43	ferrous iron binding	MF	0.0190449110072565
2547	GO:0009759	0.000634142972867721	0.999713970843237	27	373	indole glucosinolate biosynthetic process	BP	0.01921661123518
3719	GO:0016998	0.000658896126851775	0.999785684960704	15	166	cell wall macromolecule catabolic process	BP	0.019855726254292
4878	GO:0040009	0.000660604362801709	0.9997063918729	26	354	regulation of growth rate	BP	0.019855726254292
5481	GO:0046424	0.000664419258277234	0.999704559427277	26	355	ferulate 5-hydroxylase activity	MF	0.0198895384441371
6664	GO:0080003	0.00066848482056025	0.999936667163184	5	21	thalianol metabolic process	BP	0.0199305514646068
2846	GO:0010208	0.000674991268820321	0.999684363369692	29	412	pollen wall assembly	BP	0.0200437166331625
6123	GO:0051865	0.000689285529924056	0.999837509478229	10	84	protein autoubiquitination	BP	0.0203863088330339
4948	GO:0042389	0.00071088105146784	0.999957386262573	4	12	omega-3 fatty acid desaturase activity	MF	0.0209412529663475
5665	GO:0047720	0.000717450862619724	0.999679261423189	26	356	indoleacetaldoxime dehydratase activity	MF	0.0210509193579772
4273	GO:0031222	0.000830315206215795	0.999917405534302	5	21	arabinan catabolic process	BP	0.024266208042528
899	GO:0004659	0.000867689842571119	0.999856219806586	7	43	prenyltransferase activity	MF	0.0248915556551192
5573	GO:0046906	0.000868419394132129	0.999975925416184	3	6	tetrapyrrole binding	MF	0.0248915556551192
7	GO:0000023	0.000879779740786628	0.999553490722836	34	527	maltose metabolic process	BP	0.0248915556551192
4364	GO:0031679	0.000880344015035358	0.999975477714425	3	6	NADH dehydrogenase (plastoquinone) activity	MF	0.0248915556551192
5059	GO:0043043	0.000899146686747912	0.999974767393633	3	6	peptide biosynthetic process	BP	0.0248915556551192
3795	GO:0018206	0.000905839798995879	0.999974513258983	3	6	peptidyl-methionine modification	BP	0.0248915556551192
5181	GO:0043686	0.000905839798995879	0.999974513258983	3	6	co-translational protein modification	BP	0.0248915556551192
6415	GO:0070505	0.000905843673083311	0.999974513111692	3	6	pollen coat	CC	0.0248915556551192
2551	GO:0009769	0.000911017348407183	0.999775553064239	10	96	photosynthesis, light harvesting in photosystem II	BP	0.0248915556551192
388	GO:0002184	0.000912308166599748	0.99997426702163	3	6	cytoplasmic translational termination	BP	0.0248915556551192
2214	GO:0008909	0.000912308842644501	0.999974266995861	3	6	isochorismate synthase activity	MF	0.0248915556551192
5024	GO:0042817	0.000912308842644501	0.999974266995861	3	6	pyridoxal metabolic process	BP	0.0248915556551192
5536	GO:0046680	0.000912308842644501	0.999974266995861	3	6	response to DDT	BP	0.0248915556551192
2968	GO:0010355	0.000912308842646114	0.999974266995861	3	6	homogentisate farnesyltransferase activity	MF	0.0248915556551192
2969	GO:0010356	0.000912308842646114	0.999974266995861	3	6	homogentisate geranylgeranyltransferase activity	MF	0.0248915556551192
2970	GO:0010357	0.000912308842646114	0.999974266995861	3	6	homogentisate solanesyltransferase activity	MF	0.0248915556551192
1014	GO:0004853	0.000912308842646114	0.999974266995861	3	6	uroporphyrinogen decarboxylase activity	MF	0.0248915556551192
2159	GO:0008756	0.000912308842647727	0.999974266995861	3	6	o-succinylbenzoate-CoA ligase activity	MF	0.0248915556551192
2956	GO:0010338	0.000916707342096441	0.999582971290003	26	362	leaf formation	BP	0.0249196106156658
2669	GO:0009947	0.000963586208359094	0.999935706711145	4	13	centrolateral axis specification	BP	0.0260027606737487
3114	GO:0010865	0.000963586208359094	0.999935706711145	4	13	stipule development	BP	0.0260027606737487
4090	GO:0030154	0.000967235133080612	0.999360458155225	83	1627	cell differentiation	BP	0.0260063148145384
3086	GO:0010598	0.00099651046190176	0.99982978989583	7	46	NAD(P)H dehydrogenase complex (plastoquinone)	CC	0.0266963708525421
2194	GO:0008843	0.00101946852366103	0.999892897813681	5	22	endochitinase activity	MF	0.0271402203826643
4512	GO:0033014	0.00102373762098865	0.999825043250122	7	44	tetrapyrrole biosynthetic process	BP	0.0271402203826643
550	GO:0003995	0.0010240900036196	0.999856733938916	6	33	acyl-CoA dehydrogenase activity	MF	0.0271402203826643
3402	GO:0015977	0.00103213181495833	0.999792649495114	8	62	carbon fixation	BP	0.0272556522850067
4957	GO:0042430	0.00107321640427197	0.99950620690053	26	366	indole-containing compound metabolic process	BP	0.0282397227515549
1279	GO:0005811	0.00112158259853313	0.999671419926916	12	118	lipid droplet	CC	0.0294077366438083
5288	GO:0045038	0.00129017583122001	0.999855951446592	5	23	protein import into chloroplast thylakoid membrane	BP	0.0337086929188719
3873	GO:0019216	0.00140909178413507	0.999666737120654	9	74	regulation of lipid metabolic process	BP	0.0366165010497331
1708	GO:0006744	0.0014151282646627	0.999295065220076	30	454	ubiquinone biosynthetic process	BP	0.0366165010497331
784	GO:0004476	0.00141632665677897	0.999948540464895	3	7	mannose-6-phosphate isomerase activity	MF	0.0366165010497331
2445	GO:0009595	0.00145575858020715	0.9992641388466	31	474	detection of biotic stimulus	BP	0.0375048046761381
6397	GO:0070402	0.0014771977902801	0.99982876631677	5	24	NADPH binding	MF	0.0379250016018439
5386	GO:0045735	0.0016327401136427	0.999251194604283	24	358	nutrient reservoir activity	MF	0.0417307763533089
2471	GO:0009641	0.00163672236170673	0.999198959660276	28	418	shade avoidance	BP	0.0417307763533089
616	GO:0004097	0.00165010770756032	0.999867652841953	4	15	catechol oxidase activity	MF	0.041927479002409
1541	GO:0006418	0.00169540989990707	0.999267989088459	21	289	tRNA aminoacylation for protein translation	BP	0.042931030136688
5067	GO:0043069	0.00176896035808599	0.998987081167501	43	749	negative regulation of programmed cell death	BP	0.0445413947535266
5837	GO:0048830	0.00177105356471961	0.999141269960613	27	399	adventitious root development	BP	0.0445413947535266
2513	GO:0009699	0.00178893359319484	0.999061852690138	33	523	phenylpropanoid biosynthetic process	BP	0.0448385592816362
