## Supplementary File 2 for "Validation and characterisation of a wheat GENIE3 network using an independent RNA-Seq dataset": HRTgenie3_GOseq_enrichment.txt

category	over_represented_pvalue	under_represented_pvalue	numDEInCat	numInCat	term	ontology	over_rep_padj
1257	GO:0005774	1.89900832475591e-08	0.999999995365764	28	2141	vacuolar membrane	CC	0.000140412675532452
3991	GO:0019866	7.1666667223772e-08	1	3	3	organelle inner membrane	CC	0.000264951668726285
3144	GO:0015031	1.24951188847208e-07	0.99999997243366	21	1468	protein transport	BP	0.000307963030112084
1272	GO:0005794	3.38719307426011e-07	0.999999882523379	43	4739	Golgi apparatus	CC	0.000626122639776981
1741	GO:0006816	5.19188460938447e-07	0.99999992408304	13	548	calcium ion transport	BP	0.000767775896035776
5711	GO:0048193	7.59243205471326e-07	0.999999883460582	13	608	Golgi vesicle transport	BP	0.000935640710209164
2518	GO:0009705	1.66020294814905e-06	0.999999658339441	16	949	plant-type vacuole membrane	CC	0.00155173961754856
7296	GO:1990482	1.67891762785886e-06	0.999999994491247	3	6	sphingolipid alpha-glucuronosyltransferase activity	MF	0.00155173961754856
1395	GO:0006102	2.28352619648246e-06	0.999999929213136	5	52	isocitrate metabolic process	BP	0.00187604363297681
3412	GO:0016004	4.10972260717921e-06	0.999999975025435	3	13	phospholipase activator activity	MF	0.0030387288957483
5637	GO:0047429	4.64250060391257e-06	0.99999996917931	3	17	nucleoside-triphosphate diphosphatase activity	MF	0.00312060449684814
769	GO:0004450	6.44911879320396e-06	0.999999958820494	3	9	isocitrate dehydrogenase (NADP+) activity	MF	0.00397373202974584
1256	GO:0005773	1.06089783774242e-05	0.999996234544752	28	2994	vacuole	CC	0.00529254972819648
1841	GO:0007033	1.08161374311556e-05	0.999998848692998	8	249	vacuole organization	BP	0.00529254972819648
2287	GO:0009143	1.14526366853048e-05	0.999999992565643	2	3	nucleoside triphosphate catabolic process	BP	0.00529254972819648
2298	GO:0009204	1.14526366853048e-05	0.999999992565643	2	3	deoxyribonucleoside triphosphate catabolic process	BP	0.00529254972819648
5538	GO:0046686	1.6558435588864e-05	0.999994092611229	27	2965	response to cadmium ion	BP	0.00711242174520046
2122	GO:0008616	1.73145241295115e-05	0.999999819586522	3	18	queuosine biosynthetic process	BP	0.00711242174520046
5968	GO:0051049	2.91376687692675e-05	0.999999090228519	4	43	regulation of transport	BP	0.0113391538357876
2190	GO:0008837	3.87905263507018e-05	0.999999953581276	2	3	diaminopimelate epimerase activity	MF	0.0143408575918545
269	GO:0000902	5.44513674172512e-05	0.999990334474335	10	513	cell morphogenesis	BP	0.0183883226154491
1654	GO:0006607	5.67731864728271e-05	0.999997897145129	4	42	NLS-bearing protein import into nucleus	BP	0.0183883226154491
4891	GO:0042128	5.71992724040208e-05	0.99999355990559	7	226	nitrate assimilation	BP	0.0183883226154491
1706	GO:0006739	5.98320196837526e-05	0.999999052213567	3	18	NADP metabolic process	BP	0.0184332480642361
6939	GO:0097100	6.72281535762375e-05	0.999999850133319	2	4	supercoiled DNA binding	MF	0.019883398701708
5509	GO:0046513	0.000132406475725889	0.999997149731587	3	25	ceramide biosynthetic process	BP	0.0374081567589977
3170	GO:0015112	0.000136599977345542	0.999985869928084	6	181	nitrate transmembrane transporter activity	MF	0.0374081567589977
1790	GO:0006906	0.000154690376116417	0.999992324422183	4	84	vesicle fusion	BP	0.0404142633226609
1167	GO:0005525	0.000159295897537824	0.999958980120805	13	1023	GTP binding	MF	0.0404142633226609
1964	GO:0008139	0.000163974560411121	0.999991894115872	4	52	nuclear localization sequence binding	MF	0.0404142633226609
1736	GO:0006810	0.000170756939568337	0.999927412935166	29	3540	transport	BP	0.040728284231235
5470	GO:0046373	0.000195204435296924	0.999995221863863	3	24	L-arabinose metabolic process	BP	0.0451044248307954
