## Supplementary File 2 for "Validation and characterisation of a wheat GENIE3 network using an independent RNA-Seq dataset": HSFgenie3_GOseq_enrichment.txt

category	over_represented_pvalue	under_represented_pvalue	numDEInCat	numInCat	term	ontology	over_rep_padj
2364	GO:0009408	1.06300366821769e-112	1	356	1433	response to heat	BP	7.85984912280156e-109
2474	GO:0009644	1.60672788185027e-90	1	250	908	response to high light intensity	BP	5.94007297920044e-87
1801	GO:0006950	8.4007403088157e-80	1	272	1184	response to stress	BP	2.07050246144611e-76
4963	GO:0042542	4.49010592633346e-72	1	286	1334	response to hydrogen peroxide	BP	8.2999608048274e-69
4026	GO:0022626	2.65774004000446e-67	1	187	754	cytosolic ribosome	CC	3.93026597115859e-64
4025	GO:0022625	1.14889844498891e-61	1	126	410	cytosolic large ribosomal subunit	CC	1.41582585037466e-58
1566	GO:0006457	3.68223044720437e-58	1	258	1386	protein folding	BP	3.88948741808987e-55
2910	GO:0010286	1.01212583621311e-46	1	153	657	heat acclimation	BP	9.35457304119967e-44
440	GO:0003735	2.36266858628446e-46	1	257	1834	structural constituent of ribosome	MF	1.94106350299859e-43
1293	GO:0005840	2.01519795901735e-45	1	253	1817	ribosome	CC	1.49003737089743e-42
4150	GO:0030529	4.56254258117979e-36	1	168	1019	NA	NA	3.0668581677494e-33
6005	GO:0051259	1.50387020788932e-34	1	39	66	protein complex oligomerization	BP	9.26634693094469e-32
340	GO:0001510	3.00925144995163e-34	1	131	668	RNA methylation	BP	1.71156963238018e-31
4027	GO:0022627	2.19537726345897e-30	1	73	308	cytosolic small ribosomal subunit	CC	1.15947282042969e-27
1227	GO:0005730	5.08940082872527e-30	1	267	2107	nucleolus	CC	2.50873531517298e-27
1263	GO:0005782	4.66617552590076e-28	1	34	59	peroxisomal matrix	CC	2.15635636490689e-25
5273	GO:0044822	1.67721212386517e-26	1	82	361	NA	NA	7.29488614344649e-24
4739	GO:0034976	2.06620469410183e-26	1	133	750	response to endoplasmic reticulum stress	BP	8.48750972677162e-24
2370	GO:0009415	1.33226406317706e-25	1	35	68	response to water	BP	5.18461078059535e-23
1536	GO:0006412	1.97553960638977e-25	1	266	2417	translation	BP	7.303569924823e-23
438	GO:0003729	9.42130772705509e-25	1	153	971	mRNA binding	MF	3.31719758732597e-22
386	GO:0002181	1.17934158048024e-24	1	43	113	cytoplasmic translation	BP	3.96365983912314e-22
2019	GO:0008283	6.19406376778165e-23	1	120	704	cell proliferation	BP	1.99125684778163e-20
2391	GO:0009506	1.35058730068425e-21	1	551	5619	plasmodesma	CC	4.16093437552472e-19
1808	GO:0006970	6.64315372491785e-21	1	217	1690	response to osmotic stress	BP	1.9647791456817e-18
1286	GO:0005829	3.97322000777512e-19	1	833	9464	cytosol	CC	1.12992264374959e-16
2369	GO:0009414	6.66750734948755e-19	1	404	3988	response to water deprivation	BP	1.825909234893e-16
1231	GO:0005737	9.10472109649149e-18	1	1230	15280	cytoplasm	CC	2.40429670669493e-15
241	GO:0000786	3.0877692456477e-17	1	70	466	nucleosome	CC	7.8727468283859e-15
1314	GO:0005886	3.66882586554114e-17	1	1141	13857	plasma membrane	CC	9.04243281660372e-15
3392	GO:0015934	4.99130389629834e-17	1	48	204	large ribosomal subunit	CC	1.19050648416871e-14
4911	GO:0042254	9.21193815048247e-17	1	76	477	ribosome biogenesis	BP	2.12853345889586e-14
2532	GO:0009737	1.16582867791135e-16	1	420	4267	response to abscisic acid	BP	2.61216280135652e-14
3445	GO:0016114	1.83758168899784e-15	1	41	157	terpenoid biosynthetic process	BP	3.99619970836766e-13
2677	GO:0009961	3.23778707465473e-15	1	32	98	response to 1-aminocyclopropane-1-carboxylic acid	BP	6.84005646571345e-13
2481	GO:0009651	8.9021582311689e-15	1	445	4724	response to salt stress	BP	1.82840438781286e-12
2960	GO:0010344	1.75918233173675e-14	1	15	21	seed oilbody biogenesis	BP	3.51551193536797e-12
2838	GO:0010200	3.14909067592612e-14	1	237	2255	response to chitin	BP	6.12746748889413e-12
2464	GO:0009631	1.47441090746017e-13	1	60	365	cold acclimation	BP	2.79533185891295e-11
2365	GO:0009409	3.58510794993264e-12	1	414	4560	response to cold	BP	6.62707204545049e-10
1225	GO:0005721	5.60454843138308e-12	1	24	97	pericentric heterochromatin	CC	1.00957263218833e-09
5159	GO:0043565	5.73465655286854e-12	1	248	2454	sequence-specific DNA binding	MF	1.00957263218833e-09
5947	GO:0050832	6.56878482727767e-12	1	402	4393	defense response to fungus	BP	1.12952546541607e-09
1847	GO:0007049	9.37422453764048e-12	1	69	427	cell cycle	BP	1.57529582343895e-09
6452	GO:0070828	1.12735479807924e-11	1	24	99	heterochromatin organization	BP	1.85236919488842e-09
1184	GO:0005622	1.42782044796478e-11	1	404	4787	intracellular	CC	2.2950661722286e-09
246	GO:0000792	1.58562333124097e-11	1	24	100	heterochromatin	CC	2.49448913004165e-09
11	GO:0000027	1.93476107166345e-11	1	28	103	ribosomal large subunit assembly	BP	2.98033820080824e-09
2023	GO:0008289	2.01909011538319e-11	1	57	456	lipid binding	MF	3.04676577819251e-09
5972	GO:0051082	3.19526081533625e-11	1	71	503	unfolded protein binding	MF	4.72515169371925e-09
6091	GO:0051726	5.36372717890796e-11	1	72	475	regulation of cell cycle	BP	7.77635269820498e-09
1183	GO:0005618	5.49950410860726e-11	1	294	3103	cell wall	CC	7.81987180366194e-09
12	GO:0000028	7.30646079155739e-11	1	20	72	ribosomal small subunit assembly	BP	1.01932020929765e-08
1494	GO:0006334	1.37119458291763e-10	1	53	409	nucleosome assembly	BP	1.8775208789061e-08
3564	GO:0016572	2.92958765767568e-10	1	44	226	histone phosphorylation	BP	3.9384311165189e-08
3137	GO:0012511	3.76748948941113e-10	0.999999999965721	17	46	monolayer-surrounded lipid storage body	CC	4.9744316579832e-08
1462	GO:0006270	4.13935623944033e-10	1	46	246	DNA replication initiation	BP	5.36954386568803e-08
4709	GO:0034620	4.61769543773843e-10	0.999999999966409	15	34	cellular response to unfolded protein	BP	5.8731650116856e-08
2609	GO:0009862	4.68645842155059e-10	1	128	1105	systemic acquired resistance, salicylic acid mediated signaling pathway	BP	5.8731650116856e-08
1024	GO:0004867	5.24284785273647e-10	1	34	237	serine-type endopeptidase inhibitor activity	MF	6.46093617052225e-08
1279	GO:0005811	5.75603966625501e-10	0.99999999990005	29	118	lipid droplet	CC	6.97707496594911e-08
132	GO:0000302	1.25116660578866e-09	1	53	336	response to reactive oxygen species	BP	1.4921170779357e-07
74	GO:0000165	1.30118250632778e-09	1	123	1062	MAPK cascade	BP	1.52713388123612e-07
6418	GO:0070524	4.21929104731219e-09	0.999999999965699	8	9	11-beta-hydroxysteroid dehydrogenase (NADP+) activity	MF	4.7268845460343e-07
6645	GO:0072555	4.21929104731219e-09	0.999999999965699	8	9	17-beta-ketosteroid reductase activity	MF	4.7268845460343e-07
6646	GO:0072582	4.21929104731219e-09	0.999999999965699	8	9	17-beta-hydroxysteroid dehydrogenase (NADP+) activity	MF	4.7268845460343e-07
244	GO:0000790	4.77381789119906e-09	0.99999999891126	28	153	nuclear chromatin	CC	5.26829992351132e-07
1503	GO:0006350	5.73734861627762e-09	1	157	1528	NA	NA	6.23852289246423e-07
1454	GO:0006260	1.18050576255695e-08	1	70	510	DNA replication	BP	1.26502313164436e-06
4360	GO:0031640	2.30044231022622e-08	0.999999996624025	17	76	killing of cells of other organism	BP	2.42992434883038e-06
1812	GO:0006979	2.41469493660663e-08	1	268	2970	response to oxidative stress	BP	2.51468371285485e-06
376	GO:0002020	2.49830093777023e-08	0.999999996597208	17	50	protease binding	MF	2.56561626859348e-06
1466	GO:0006275	2.87443267309374e-08	1	53	345	regulation of DNA replication	BP	2.91144591573357e-06
2135	GO:0008667	3.24617592772715e-08	0.999999990978415	32	162	2,3-dihydro-2,3-dihydroxybenzoate dehydrogenase activity	MF	3.20029664128194e-06
2307	GO:0009239	3.24617592772715e-08	0.999999990978415	32	162	enterobactin biosynthetic process	BP	3.20029664128194e-06
6062	GO:0051567	5.74647003712165e-08	1	80	629	histone H3-K9 methylation	BP	5.59071045453651e-06
2931	GO:0010310	6.02033901072575e-08	1	102	901	regulation of hydrogen peroxide metabolic process	BP	5.78108917471509e-06
6519	GO:0071277	6.11405480732272e-08	0.999999997530983	9	15	cellular response to calcium ion	BP	5.79581041606977e-06
3550	GO:0016538	7.42051577892013e-08	0.999999983976696	23	97	cyclin-dependent protein serine/threonine kinase regulator activity	MF	6.94522704675133e-06
2828	GO:0010187	7.61442287857747e-08	0.999999982197404	25	108	negative regulation of seed germination	BP	7.03763034552522e-06
2533	GO:0009738	9.8498931119889e-08	1	172	1771	abscisic acid-activated signaling pathway	BP	8.9913715642032e-06
5355	GO:0045471	1.02219024249336e-07	0.999999999240879	6	7	response to ethanol	BP	9.21716421097057e-06
4705	GO:0034605	1.15188977475295e-07	0.999999966373397	31	182	cellular response to heat	BP	1.02615337283413e-05
4221	GO:0030968	1.21136860158165e-07	1	80	688	endoplasmic reticulum unfolded protein response	BP	1.06629279048747e-05
403	GO:0002679	1.46669789600542e-07	1	62	489	respiratory burst involved in defense response	BP	1.26917639272475e-05
5166	GO:0043617	1.4761856880488e-07	0.999999991004582	10	19	cellular response to sucrose starvation	BP	1.26917639272475e-05
6808	GO:0080167	3.01676469585224e-07	1	203	2203	response to karrikin	BP	2.56390323691166e-05
3393	GO:0015935	3.32734489653096e-07	0.999999911747699	25	172	small ribosomal subunit	CC	2.79572592783522e-05
4136	GO:0030414	3.86129922506612e-07	0.999999906913832	22	154	peptidase inhibitor activity	MF	3.20791533372347e-05
2810	GO:0010162	7.64411133517747e-07	0.999999749558106	64	522	seed dormancy process	BP	6.28006213470024e-05
1948	GO:0008106	8.08779173465076e-07	0.999999819867657	20	89	alcohol dehydrogenase (NADP+) activity	MF	6.57155297648436e-05
1498	GO:0006342	9.46016029570268e-07	0.999999678530083	72	619	chromatin silencing	BP	7.60308969852453e-05
6786	GO:0080142	1.2066669020994e-06	0.999999940076689	8	14	regulation of salicylic acid biosynthetic process	BP	9.41170303553282e-05
2257	GO:0009063	1.20923963805195e-06	0.999999939931068	8	14	cellular amino acid catabolic process	BP	9.41170303553282e-05
6472	GO:0070981	1.20923963805196e-06	0.999999939931068	8	14	L-asparagine biosynthetic process	BP	9.41170303553282e-05
2994	GO:0010389	1.3723741030532e-06	0.999999521500699	34	202	regulation of G2/M transition of mitotic cell cycle	BP	0.000105701397062243
4007	GO:0019915	1.80210056392938e-06	0.999999294453234	50	373	lipid storage	BP	0.000137368366697874
2562	GO:0009790	1.97753141627663e-06	0.999999240022539	39	277	embryo development	BP	0.000149202727468872
5982	GO:0051131	2.17164320549885e-06	0.999999755104409	11	30	chaperone-mediated protein complex assembly	BP	0.000162193230923823
351	GO:0001671	2.40684038032726e-06	0.999999844741987	8	18	ATPase activator activity	MF	0.000177961777721398
6523	GO:0071289	3.09766701328116e-06	0.999999496808336	13	65	cellular response to nickel ion	BP	0.000226773761348524
2530	GO:0009735	3.30500389503018e-06	0.999998113405631	141	1456	response to cytokinin	BP	0.000239580380390717
1937	GO:0008061	3.35986030094985e-06	0.999999058202192	23	126	chitin binding	MF	0.000241192301604108
2476	GO:0009646	4.00670411964991e-06	0.999998312923134	47	344	response to absence of light	BP	0.000284861252506648
834	GO:0004568	4.14534538167547e-06	0.99999886250857	22	119	chitinase activity	MF	0.000291911273829604
4152	GO:0030544	4.59700706516239e-06	0.999999788042164	7	12	Hsp70 protein binding	MF	0.000320662926790667
6010	GO:0051276	4.84968177140092e-06	0.999998547240683	24	154	chromosome organization	BP	0.000335126607642415
2323	GO:0009269	5.11483002039049e-06	0.99999808355698	34	226	response to desiccation	BP	0.000350176418247845
570	GO:0004022	5.78436843480472e-06	0.999997823126369	34	220	alcohol dehydrogenase (NAD) activity	MF	0.000392381836760973
4479	GO:0032781	7.93313904465992e-06	0.999999749278434	6	9	positive regulation of ATPase activity	BP	0.000533251182692868
5139	GO:0043462	8.36909481960675e-06	0.999999732904413	6	9	regulation of ATPase activity	BP	0.000548870521922647
5516	GO:0046537	8.38819304477227e-06	0.999999732183426	6	9	2,3-bisphosphoglycerate-independent phosphoglycerate mutase activity	MF	0.000548870521922647
5121	GO:0043335	8.38820245837964e-06	0.999999732183071	6	9	protein unfolding	BP	0.000548870521922647
4964	GO:0042545	8.60584403167145e-06	0.999996349683613	41	314	cell wall modification	BP	0.000558172024299813
5538	GO:0046686	9.38110559259194e-06	0.99999333798257	257	2965	response to cadmium ion	BP	0.000603164302188042
1368	GO:0006032	9.57410333967806e-06	0.999997316440543	21	114	chitin catabolic process	BP	0.000610266552530858
6440	GO:0070678	9.67414736236789e-06	0.999999879732344	5	6	preprotein binding	MF	0.000611373039293574
6372	GO:0070182	9.90617458135161e-06	0.999999447496451	7	13	DNA polymerase binding	MF	0.000620730973343337
4292	GO:0031348	1.00373114114198e-05	0.999993064991066	211	2327	negative regulation of defense response	BP	0.000623662861983515
2293	GO:0009165	1.089823434536e-05	0.999995137396868	45	337	nucleotide biosynthetic process	BP	0.000667591892008074
6862	GO:0090332	1.09248876025124e-05	0.99999681626529	22	114	stomatal closure	BP	0.000667591892008074
597	GO:0004066	1.17027639039089e-05	0.999998355565721	11	34	asparagine synthase (glutamine-hydrolyzing) activity	MF	0.000703497856142293
1609	GO:0006529	1.17027639039089e-05	0.999998355565721	11	34	asparagine biosynthetic process	BP	0.000703497856142293
274	GO:0000911	1.31730490234937e-05	0.999992672163534	82	735	cytokinesis by cell plate formation	BP	0.000780279621121782
5974	GO:0051087	1.31910944874524e-05	0.999995807838022	24	147	chaperone binding	MF	0.000780279621121782
4002	GO:0019901	1.41027468008355e-05	0.999992220276781	79	711	protein kinase binding	MF	0.00082758499877284
1857	GO:0007067	1.5018656850667e-05	0.999992722731447	53	445	NA	NA	0.000874393297274268
5737	GO:0048316	1.52657834433752e-05	0.99999089526942	106	1053	seed development	BP	0.00088183752172122
4996	GO:0042742	1.6600667126554e-05	0.999987327550791	357	4294	defense response to bacterium	BP	0.000951514207238294
5297	GO:0045088	1.71671168139258e-05	0.999993466673624	31	221	regulation of innate immune response	BP	0.000976412782478211
2255	GO:0009061	1.86981186325459e-05	0.999996396318688	13	64	anaerobic respiration	BP	0.0010553731997637
5615	GO:0047216	2.09218786433457e-05	0.999998556653394	7	15	inositol 3-alpha-galactosyltransferase activity	MF	0.00117194220218862
2559	GO:0009787	2.1120074205994e-05	0.999995360056043	15	64	regulation of abscisic acid-activated signaling pathway	BP	0.00117414908781293
2614	GO:0009867	2.40228524839763e-05	0.99998431719853	139	1472	jasmonic acid mediated signaling pathway	BP	0.00132555948706359
1257	GO:0005774	2.92766825790587e-05	0.999979426441935	189	2141	vacuolar membrane	CC	0.00160349474807082
695	GO:0004328	3.17055458330369e-05	0.999999214105628	5	7	formamidase activity	MF	0.0017237559256579
1256	GO:0005773	3.25280273204763e-05	0.999976006966795	252	2994	vacuole	CC	0.0017555637518803
2445	GO:0009595	3.34347833209533e-05	0.999982891482147	57	474	detection of biotic stimulus	BP	0.00179142599909514
2424	GO:0009555	3.61034470233591e-05	0.999973291091551	251	2900	pollen development	BP	0.00192049559201955
2450	GO:0009611	3.67816671975801e-05	0.999972045884151	302	3690	response to wounding	BP	0.00194259748042077
1264	GO:0005783	4.29414738038573e-05	0.999966228950089	389	4827	endoplasmic reticulum	CC	0.00225183870429589
2473	GO:0009643	4.58621883945902e-05	0.999986948159115	18	117	photosynthetic acclimation	BP	0.00238806352809577
4667	GO:0034389	4.62137269690481e-05	0.999992143951752	11	40	lipid droplet organization	BP	0.00238954053992407
1220	GO:0005694	4.73637928920126e-05	0.99997514932414	57	559	chromosome	CC	0.00243199919891348
4106	GO:0030247	5.21957091712008e-05	0.999972523492346	57	488	polysaccharide binding	MF	0.00266162119732316
3033	GO:0010466	5.31191256311517e-05	0.999985138142992	17	138	negative regulation of peptidase activity	BP	0.00269015626655298
2975	GO:0010363	6.00594112667745e-05	0.999960122598037	130	1413	regulation of plant-type hypersensitive response	BP	0.0030209475299764
5973	GO:0051085	6.64229609267832e-05	0.999988122716957	11	42	chaperone cofactor-dependent protein refolding	BP	0.00331845522359888
4242	GO:0031072	7.27650422550717e-05	0.999964346324168	45	392	heat shock protein binding	MF	0.0036109041774094
5196	GO:0043900	7.35985755047799e-05	0.999962541434331	50	411	regulation of multi-organism process	BP	0.00362791911521562
601	GO:0004071	7.66044409193869e-05	0.999995130632422	6	12	aspartate-ammonia ligase activity	MF	0.00370475918668894
6941	GO:0097164	7.66044409193869e-05	0.999995130632422	6	12	ammonium ion metabolic process	BP	0.00370475918668894
781	GO:0004473	7.66605566085215e-05	0.999995126394867	6	12	malate dehydrogenase (decarboxylating) (NADP+) activity	MF	0.00370475918668894
4045	GO:0030010	7.87929644405367e-05	0.999990671411602	8	24	establishment of cell polarity	BP	0.00378308557839824
1657	GO:0006612	8.45448163074063e-05	0.99994293524355	134	1469	protein targeting to membrane	BP	0.00403306046307717
5598	GO:0046982	8.83057509518763e-05	0.999942234505528	114	1292	protein heterodimerization activity	MF	0.0041854661701165
5417	GO:0045926	0.000104237947581256	0.999969433403109	17	118	negative regulation of growth	BP	0.00490914257589688
230	GO:0000774	0.000109903446907649	0.999989194929204	7	18	adenyl-nucleotide exchange factor activity	MF	0.00514320307870352
1915	GO:0007568	0.000112528987402551	0.999948800372372	36	282	aging	BP	0.00523295177895888
3719	GO:0016998	0.00011358895104354	0.999958092779171	24	166	cell wall macromolecule catabolic process	BP	0.00524922940009961
5067	GO:0043069	0.000114611500866025	0.999931561681795	77	749	negative regulation of programmed cell death	BP	0.0052635865677229
1226	GO:0005727	0.00012251097234689	0.99997882268366	10	37	extrachromosomal circular DNA	CC	0.0055916427748945
2814	GO:0010167	0.000125214378512427	0.999918222781064	109	1153	response to nitrate	BP	0.00567997002896249
911	GO:0004675	0.000147400497452206	0.999891374659667	202	2278	transmembrane receptor protein serine/threonine kinase activity	MF	0.00664560535464395
587	GO:0004047	0.00015080479653042	0.9999927357757	5	9	aminomethyltransferase activity	MF	0.00672356565623598
4885	GO:0042023	0.000151641459113153	0.999926647490103	40	330	DNA endoreduplication	BP	0.00672356565623598
1720	GO:0006778	0.00015185765006646	1	3	3	porphyrin-containing compound metabolic process	BP	0.00672356565623598
1767	GO:0006869	0.000159572311757768	0.999921020132779	41	471	lipid transport	BP	0.00702308138771987
2577	GO:0009816	0.000170401057642589	0.999886075345788	116	1227	defense response to bacterium, incompatible interaction	BP	0.00745529834443373
5169	GO:0043621	0.000176273974735672	0.999886893418229	96	1006	protein self-association	MF	0.00766688099526797
4358	GO:0031625	0.000182854576754832	0.999863341537584	215	2474	ubiquitin protein ligase binding	MF	0.00790658912587853
416	GO:0003674	0.000187324843226619	0.99983635781702	1123	16973	molecular_function	MF	0.00805279006289315
428	GO:0003700	0.000199499870253992	0.999838362568173	407	5312	DNA-binding transcription factor activity	MF	0.00852660139108679
1815	GO:0006984	0.000203916077599291	0.999962041115022	10	39	ER-nucleus signaling pathway	BP	0.00866526136648943
4173	GO:0030644	0.000212769796413357	0.999994371827799	4	6	cellular chloride ion homeostasis	BP	0.00898982785531637
4303	GO:0031390	0.000221495804589163	0.999994077108877	4	6	Ctf18 RFC-like complex	CC	0.00930534079052425
3966	GO:0019760	0.00022970037847278	0.999900079390876	30	222	glucosinolate metabolic process	BP	0.0095955062058064
1802	GO:0006952	0.000245386133914436	0.999798197255403	461	6067	defense response	BP	0.0101931745739513
4914	GO:0042273	0.000264253879601903	0.999942377787961	11	54	ribosomal large subunit biogenesis	BP	0.0109156043898127
2511	GO:0009697	0.000269673115150208	0.99982772233027	89	911	salicylic acid biosynthetic process	BP	0.0110775722967813
4719	GO:0034719	0.000275223822501724	0.999988078386029	4	10	SMN-Sm protein complex	CC	0.0112431212352362
7176	GO:1902584	0.000283941290970518	0.999958378993597	8	26	positive regulation of response to water deprivation	BP	0.0115355049749231
1215	GO:0005686	0.0002998384495191	0.999932967558944	11	59	U2 snRNP	CC	0.0121147841297499
3529	GO:0016458	0.000313774679061385	0.999854717686181	33	250	gene silencing	BP	0.012608967266195
5606	GO:0047150	0.000318924625785944	0.99999058615628	4	6	betaine-homocysteine S-methyltransferase activity	MF	0.0126632559326676
6343	GO:0061727	0.00032118183072068	0.99999050131596	4	6	methylglyoxal catabolic process to lactate	BP	0.0126632559326676
1572	GO:0006469	0.000321254338521098	0.999969927423165	6	15	negative regulation of protein kinase activity	BP	0.0126632559326676
7062	GO:1900384	0.000321976212515756	0.999881511942998	21	142	regulation of flavonol biosynthetic process	BP	0.0126632559326676
1818	GO:0006990	0.000325836227442615	0.999990325852639	4	6	positive regulation of transcription from RNA polymerase II promoter involved in unfolded protein response	BP	0.0127472648979402
5333	GO:0045281	0.000327928682738394	1	3	3	succinate dehydrogenase complex	CC	0.0127616035798299
1029	GO:0004887	0.000331693271849154	1	3	3	thyroid hormone receptor activity	MF	0.0128128076691745
1814	GO:0006983	0.000332710180211185	1	3	3	ER overload response	BP	0.0128128076691745
4793	GO:0035404	0.000335662413229907	1	3	3	histone-serine phosphorylation	BP	0.0128595227120308
6288	GO:0060236	0.000344437797875324	0.999967320247637	6	15	regulation of mitotic spindle organization	BP	0.0128958342134077
4640	GO:0034088	0.000346794159108481	1	3	3	maintenance of mitotic sister chromatid cohesion	BP	0.0128958342134077
8	GO:0000024	0.000347074791515842	1	3	3	maltose biosynthetic process	BP	0.0128958342134077
799	GO:0004512	0.000347074791515842	1	3	3	inositol-3-phosphate synthase activity	MF	0.0128958342134077
3132	GO:0012502	0.000347074791515842	1	3	3	induction of programmed cell death	BP	0.0128958342134077
7294	GO:1990457	0.000347074791515842	1	3	3	pexophagosome	CC	0.0128958342134077
4491	GO:0032876	0.000369880444173977	0.999932620659868	9	37	negative regulation of DNA endoreduplication	BP	0.0136744800211119
6124	GO:0051879	0.000389404657649606	0.999950181234745	7	21	Hsp90 protein binding	MF	0.0143246668590109
4611	GO:0033897	0.000405355951292628	0.999946538100386	7	23	ribonuclease T2 activity	MF	0.0148376331874143
2043	GO:0008356	0.000409112455698403	0.999856040661329	19	119	asymmetric cell division	BP	0.0149013669824335
2889	GO:0010262	0.000430800437520814	0.999920170766828	9	36	somatic embryogenesis	BP	0.0156144040932789
1810	GO:0006972	0.00045115686700883	0.999748031457065	51	488	hyperosmotic response	BP	0.0162724579251868
3514	GO:0016363	0.000462062472757206	0.999893476426684	11	49	nuclear matrix	CC	0.0165849025415863
5115	GO:0043266	0.000511301932667544	0.999829606366885	17	100	regulation of potassium ion transport	BP	0.0182350576226182
7304	GO:1990641	0.000512968891737163	0.999930324385172	7	22	response to iron ion starvation	BP	0.0182350576226182
2366	GO:0009410	0.000524009669570618	0.999771025607882	27	204	response to xenobiotic stimulus	BP	0.0185384090756227
1966	GO:0008143	0.000571918798861955	0.99988965939567	9	36	poly(A) binding	MF	0.0201369885656443
5707	GO:0048046	0.000585255265043483	0.999562691365445	180	2171	apoplast	CC	0.0205088977712394
1616	GO:0006541	0.000613119588259701	0.999784178369518	18	110	glutamine metabolic process	BP	0.0213839916773219
350	GO:0001666	0.000623441817063491	0.99964684010037	51	473	response to hypoxia	BP	0.0215806800852716
1768	GO:0006873	0.000624596367087925	0.999877964827862	9	36	cellular ion homeostasis	BP	0.0215806800852716
37	GO:0000079	0.000655938165931201	0.999751480492466	20	135	regulation of cyclin-dependent protein serine/threonine kinase activity	BP	0.0225581711576526
1455	GO:0006261	0.000662208547815755	0.999639039323312	45	399	DNA-dependent DNA replication	BP	0.0226683796414338
6305	GO:0060862	0.000667269663205919	0.999990281651934	3	4	negative regulation of floral organ abscission	BP	0.0227363681555049
1880	GO:0007154	0.000681967077673294	0.999681576334186	30	237	cell communication	BP	0.0230746240974441
818	GO:0004540	0.000688141374023321	0.999792222812322	14	86	ribonuclease activity	MF	0.0230746240974441
6774	GO:0080127	0.000689640300859977	0.999899328506655	7	24	fruit septum development	BP	0.0230746240974441
3151	GO:0015066	0.000689679730259013	0.999982357907046	3	6	alpha-amylase inhibitor activity	MF	0.0230746240974441
3939	GO:0019538	0.000716189285393406	0.99977369586149	15	85	protein metabolic process	BP	0.0238536197126074
6264	GO:0055075	0.000731172263928607	0.999705652400458	22	150	potassium ion homeostasis	BP	0.0242434426882875
3590	GO:0016619	0.000755536350863229	0.999912616669775	6	17	NA	NA	0.0248286034590343
3604	GO:0016652	0.000755536350863229	0.999912616669775	6	17	oxidoreductase activity, acting on NAD(P)H, NAD(P) as acceptor	MF	0.0248286034590343
423	GO:0003688	0.000764012226284242	0.999865404793134	8	30	DNA replication origin binding	MF	0.0249960460227685
2458	GO:0009625	0.000800821147842265	0.999528074205677	56	527	response to insect	BP	0.026084896771567
3861	GO:0019172	0.00080789948301939	0.999903672260026	6	18	glyoxalase III activity	MF	0.0260856278491064
3878	GO:0019249	0.00080789948301939	0.999903672260026	6	18	lactate biosynthetic process	BP	0.0260856278491064
3073	GO:0010555	0.000848161504776942	0.999681739728255	19	123	response to mannitol	BP	0.0272665485492205
1195	GO:0005656	0.000885927176813737	0.999923904919158	5	12	nuclear pre-replicative complex	CC	0.0281684207497012
1459	GO:0006267	0.000885927176813737	0.999923904919158	5	12	pre-replicative complex assembly involved in nuclear cell cycle DNA replication	BP	0.0281684207497012
6795	GO:0080151	0.000888030605556252	0.999923682735188	5	12	positive regulation of salicylic acid mediated signaling pathway	BP	0.0281684207497012
5944	GO:0050826	0.000891453943120108	0.999294239536036	260	3358	response to freezing	BP	0.0281684207497012
855	GO:0004602	0.000955653676750565	0.999685086758021	15	101	glutathione peroxidase activity	MF	0.0300685246208242
2866	GO:0010230	0.000966195946929331	0.999912473266503	5	13	alternative respiration	BP	0.0302714103033706
5228	GO:0044212	0.000998182085447043	0.9993396359461	85	912	transcription regulatory region DNA binding	MF	0.0311213662301715
4915	GO:0042274	0.00100174265117404	0.999783334887871	9	46	ribosomal small subunit biogenesis	BP	0.0311213662301715
3124	GO:0010951	0.00101175108930721	0.999657176091092	15	155	negative regulation of endopeptidase activity	BP	0.0313007847461821
6539	GO:0071370	0.0010786902641457	0.999798085369647	8	31	cellular response to gibberellin stimulus	BP	0.0332326492212222
4936	GO:0042343	0.00109466956752477	0.999738177251794	10	48	indole glucosinolate metabolic process	BP	0.0335565347827096
1407	GO:0006121	0.00109827987793018	0.999897534360822	5	13	mitochondrial electron transport, succinate to ubiquinone	BP	0.0335565347827096
2022	GO:0008287	0.00111575873650293	0.999545703518518	21	147	protein serine/threonine phosphatase complex	CC	0.0339502884679123
2724	GO:0010030	0.0011225659705801	0.999518875392564	23	180	positive regulation of seed germination	BP	0.0340174294527428
4718	GO:0034715	0.00113574356248258	0.999924906956795	4	11	pICln-Sm protein complex	CC	0.0342762771469232
6541	GO:0071398	0.00114680282513416	0.999815371022536	7	25	cellular response to fatty acid	BP	0.0344693499554552
189	GO:0000463	0.00118900046322588	0.999770521677642	8	34	maturation of LSU-rRNA from tricistronic rRNA transcript (SSU-rRNA, 5.8S rRNA, LSU-rRNA)	BP	0.0355929936238549
5092	GO:0043169	0.00121687871999864	0.999230588110495	68	679	cation binding	MF	0.0362806502244754
2597	GO:0009845	0.00122990085869391	0.999108433386268	132	1495	seed germination	BP	0.0365216343340673
3299	GO:0015706	0.00124948163334667	0.999133267468562	103	1142	nitrate transport	BP	0.0369546687878611
2561	GO:0009789	0.00126278192010656	0.999197343038987	69	693	positive regulation of abscisic acid-activated signaling pathway	BP	0.037199241104653
1163	GO:0005516	0.00127705957963453	0.999056564668877	147	1750	calmodulin binding	MF	0.0374705497294354
2542	GO:0009749	0.00128427894087447	0.999122731839619	95	1016	response to glucose	BP	0.0375334327621573
2878	GO:0010245	0.00133354260858786	0.999921594769677	4	8	radial microtubular system formation	BP	0.0388197403460575
6108	GO:0051754	0.00134862342471998	0.999920458903729	4	8	meiotic sister chromatid cohesion, centromeric	BP	0.0391047905975668
2843	GO:0010205	0.0013821054989289	0.999600133717681	12	66	photoinhibition	BP	0.0399190939807822
4084	GO:0030145	0.00148073714982363	0.999134937027312	49	476	manganese ion binding	MF	0.0426014415789725
2640	GO:0009909	0.00150936803833054	0.998913661169441	122	1389	regulation of flower development	BP	0.0432504791905689
3988	GO:0019843	0.00151499514611271	0.9992111185119	34	359	rRNA binding	MF	0.0432504791905689
5387	GO:0045736	0.00162928382178268	0.999549818811176	11	60	negative regulation of cyclin-dependent protein serine/threonine kinase activity	BP	0.0463343253010043
2546	GO:0009755	0.00166937893638839	0.998696326166554	209	2490	hormone-mediated signaling pathway	BP	0.0472926737764588
723	GO:0004364	0.00168469813482713	0.99912946523174	33	309	glutathione transferase activity	MF	0.0475444962172207
7388	GO:2001147	0.0017445050844229	0.99947580114632	12	74	camalexin binding	MF	0.0488593583114504
7389	GO:2001227	0.0017445050844229	0.99947580114632	12	74	quercitrin binding	MF	0.0488593583114504
3503	GO:0016301	0.00177772039466361	0.99850186105872	437	5633	kinase activity	MF	0.0496017532005387
