## Supplementary File 2 for "Validation and characterisation of a wheat GENIE3 network using an independent RNA-Seq dataset": MADS_Igenie3_GOseq_enrichment.txt

category	over_represented_pvalue	under_represented_pvalue	numDEInCat	numInCat	term	ontology	over_rep_padj
2586	GO:0009827	1.13582108596512e-79	1	151	548	plant-type cell wall modification	BP	8.39826110962611e-76
2607	GO:0009860	5.11454339422146e-75	1	237	1450	pollen tube growth	BP	1.89084669284367e-71
5815	GO:0048610	1.32847123518966e-33	1	32	46	NA	NA	3.27423877099744e-30
5848	GO:0048868	2.8256885322609e-28	1	67	326	pollen tube development	BP	5.22328525188428e-25
448	GO:0003779	4.14950616110245e-22	1	59	333	actin binding	MF	6.1362897110383e-19
4053	GO:0030048	7.15698531484814e-20	1	46	224	actin filament-based movement	BP	8.81979156966452e-17
6742	GO:0080092	1.10445752723341e-16	1	61	430	regulation of pollen tube growth	BP	1.16662270805198e-13
7132	GO:1901979	6.75135523684104e-16	1	25	77	regulation of inward rectifier potassium channel activity	BP	6.23994007765033e-13
4162	GO:0030599	1.81355112509804e-15	1	42	295	pectinesterase activity	MF	1.48993300210833e-12
3786	GO:0018105	1.81858087066791e-14	1	40	227	peptidyl-serine phosphorylation	BP	1.27871977541737e-11
1801	GO:0006950	1.96323724597384e-14	1	100	1184	response to stress	BP	1.27871977541737e-11
6005	GO:0051259	2.07528229713396e-14	1	19	66	protein complex oligomerization	BP	1.27871977541737e-11
5963	GO:0051017	5.1972264639964e-14	1	21	64	actin filament bundle assembly	BP	2.95602249806072e-11
5576	GO:0046910	9.17850054063367e-14	1	26	127	pectinesterase inhibitor activity	MF	4.84755949981753e-11
6877	GO:0090406	1.12846862189755e-13	1	86	892	pollen tube	CC	5.51344143883364e-11
2474	GO:0009644	1.19306279444601e-13	1	83	908	response to high light intensity	BP	5.51344143883364e-11
919	GO:0004698	2.7458163550222e-13	1	22	74	calcium-dependent protein kinase C activity	MF	1.19426859582554e-10
1566	GO:0006457	5.20716369559512e-13	1	107	1386	protein folding	BP	2.13898713140168e-10
1018	GO:0004857	1.9370246659998e-12	1	37	301	enzyme inhibitor activity	MF	7.53808441073815e-10
2656	GO:0009931	2.05389548856016e-12	1	26	116	calcium-dependent protein serine/threonine kinase activity	MF	7.59325162120691e-10
6622	GO:0071944	3.84569078193586e-12	1	29	162	cell periphery	CC	1.35404941150637e-09
5832	GO:0048768	7.55411473362228e-12	1	27	134	root hair cell tip growth	BP	2.53886928820014e-09
5961	GO:0051015	1.44227019984866e-11	1	32	190	actin filament binding	MF	4.63658515551347e-09
4050	GO:0030036	2.3104282957279e-11	1	30	175	actin cytoskeleton organization	BP	7.11804450775504e-09
6876	GO:0090404	2.92650101564433e-11	1	26	130	pollen tube tip	CC	8.65541940386967e-09
1263	GO:0005782	3.34300932228154e-11	1	16	59	peroxisomal matrix	CC	9.45425365374769e-09
2364	GO:0009408	3.45232416352702e-11	1	107	1433	response to heat	BP	9.45425365374769e-09
7167	GO:1902456	4.73503775292331e-11	1	26	131	regulation of stomatal opening	BP	1.2503881837541e-08
1314	GO:0005886	1.20436908810456e-10	1	685	13857	plasma membrane	CC	3.07072587498108e-08
5071	GO:0043086	3.98538639551043e-10	1	50	536	negative regulation of catalytic activity	BP	9.82264900280137e-08
4051	GO:0030041	7.59790007041122e-10	0.99999999994798	13	45	actin filament polymerization	BP	1.8122217135684e-07
5362	GO:0045490	1.14458824941952e-09	0.999999999793548	24	136	pectin catabolic process	BP	2.64471422381499e-07
1173	GO:0005543	2.5669720856134e-09	1	36	287	phospholipid binding	MF	5.75157321243196e-07
3400	GO:0015970	6.39734827570039e-09	1	6	6	guanosine tetraphosphate biosynthetic process	BP	1.39123509266261e-06
1312	GO:0005884	7.232593389461e-09	0.999999998860876	19	99	actin filament	CC	1.52793701490499e-06
449	GO:0003785	1.55729924183006e-08	0.999999998527103	13	45	actin monomer binding	MF	3.19851960946985e-06
4963	GO:0042542	3.40412729011707e-08	1	94	1334	response to hydrogen peroxide	BP	6.80273437381773e-06
5155	GO:0043547	4.2280065476222e-08	0.99999999079968	23	143	positive regulation of GTPase activity	BP	8.05752105373269e-06
1339	GO:0005975	4.35650093173672e-08	1	126	1886	carbohydrate metabolic process	BP	8.05752105373269e-06
5341	GO:0045330	4.35895107045317e-08	0.99999999271829	18	93	aspartyl esterase activity	MF	8.05752105373269e-06
3511	GO:0016324	5.81692692129337e-08	0.999999981696442	39	356	apical plasma membrane	CC	1.03360938533931e-05
1175	GO:0005545	6.01098235996626e-08	0.999999994325528	12	41	1-phosphatidylinositol binding	MF	1.03360938533931e-05
5729	GO:0048268	6.01098235996626e-08	0.999999994325528	12	41	clathrin coat assembly	BP	1.03360938533931e-05
7075	GO:1901002	6.6150794641377e-08	0.999999991776106	14	62	positive regulation of response to salt stress	BP	1.11080163539015e-05
4820	GO:0035619	6.76035617968037e-08	0.999999992567559	13	50	root hair tip	CC	1.11080163539015e-05
2154	GO:0008728	8.08054105488711e-08	0.999999995758043	9	21	GTP diphosphokinase activity	MF	1.29885914260512e-05
2657	GO:0009932	1.18172121914728e-07	0.999999962984881	34	300	cell tip growth	BP	1.83751036453596e-05
7174	GO:1902479	1.19286580332332e-07	0.999999996468935	7	14	positive regulation of defense response to bacterium, incompatible interaction	BP	1.83751036453596e-05
1785	GO:0006897	1.91300462641062e-07	0.999999946053455	28	219	endocytosis	BP	2.88668494034289e-05
2773	GO:0010093	2.04727497059199e-07	0.999999959070201	19	117	specification of floral organ identity	BP	3.02751022651143e-05
1884	GO:0007164	2.75350639941408e-07	0.999999973603273	11	37	establishment of tissue polarity	BP	3.99204437593484e-05
2901	GO:0010274	3.08590281163793e-07	0.999999979329918	9	26	hydrotropism	BP	4.38791642100978e-05
3240	GO:0015299	3.94280926365981e-07	0.999999901335782	23	160	solute:proton antiporter activity	MF	5.50059088594352e-05
2561	GO:0009789	4.48474552655291e-07	0.99999985793209	58	693	positive regulation of abscisic acid-activated signaling pathway	BP	6.14077933765411e-05
2910	GO:0010286	5.99399004834625e-07	0.999999816084776	51	657	heat acclimation	BP	8.05810225772222e-05
5557	GO:0046854	8.84968141106173e-07	0.999999794042609	20	132	phosphatidylinositol phosphorylation	BP	0.000112931235040604
6078	GO:0051645	8.85854967859757e-07	0.999999846771586	15	85	Golgi localization	BP	0.000112931235040604
6282	GO:0060151	8.85854967859757e-07	0.999999846771586	15	85	peroxisome localization	BP	0.000112931235040604
6862	GO:0090332	1.42870849642035e-06	0.999999688514079	18	114	stomatal closure	BP	0.00017814520095189
2742	GO:0010053	1.45698717539952e-06	0.999999588901366	24	192	root epidermal cell differentiation	BP	0.00017814520095189
6079	GO:0051646	1.46968586124767e-06	0.999999733981722	15	88	mitochondrion localization	BP	0.00017814520095189
1160	GO:0005509	1.56625549003724e-06	0.99999921728756	122	1991	calcium ion binding	MF	0.000186788598279602
1069	GO:0005089	1.94193372444981e-06	0.999999797044753	10	36	Rho guanyl-nucleotide exchange factor activity	MF	0.000227915205691776
4078	GO:0030133	2.00508684811385e-06	0.99999971823516	12	57	transport vesicle	CC	0.000231650189921153
4067	GO:0030118	2.18400695024289e-06	0.999999766129471	10	38	clathrin coat	CC	0.00024843919061686
3505	GO:0016307	2.83603852029709e-06	0.999999544314364	13	64	phosphatidylinositol phosphate kinase activity	MF	0.000317722254834495
398	GO:0002238	3.07368503246434e-06	0.999999360445587	16	110	response to molecule of fungal origin	BP	0.000339206375075244
3538	GO:0016482	3.26379235076829e-06	0.999999758302691	8	23	cytosolic transport	BP	0.000354889421199717
5500	GO:0046488	4.86851160231336e-06	0.99999917221361	13	67	phosphatidylinositol metabolic process	BP	0.000521706880978333
3151	GO:0015066	4.96587678166905e-06	0.999999951015127	4	6	alpha-amylase inhibitor activity	MF	0.000524538470338014
4080	GO:0030136	5.62010455545939e-06	0.999998857288859	15	91	clathrin-coated vesicle	CC	0.000585282437789672
2794	GO:0010119	6.31199838294292e-06	0.999997206601556	46	572	regulation of stomatal movement	BP	0.000648207167270555
3506	GO:0016308	6.67896898672307e-06	0.999998936064065	12	59	1-phosphatidylinositol-4-phosphate 5-kinase activity	MF	0.000676497214901786
5489	GO:0046470	7.37330944271258e-06	0.999999220199188	9	33	phosphatidylcholine metabolic process	BP	0.000727400980472255
1808	GO:0006970	7.37828963151462e-06	0.999995658696003	105	1690	response to osmotic stress	BP	0.000727400980472255
7067	GO:1900458	9.85471808715234e-06	0.999999736821471	5	9	negative regulation of brassinosteroid mediated signaling pathway	BP	0.000958760336005321
6385	GO:0070290	1.00501776425928e-05	0.999998887474715	9	34	N-acylphosphatidylethanolamine-specific phospholipase D activity	MF	0.000965078097264037
873	GO:0004630	1.30097443846891e-05	0.999998502991218	9	35	phospholipase D activity	MF	0.00123325705103066
5615	GO:0047216	1.36399812567187e-05	0.999999291148932	6	15	inositol 3-alpha-galactosyltransferase activity	MF	0.00126447874527192
5047	GO:0042989	1.36811333002101e-05	0.999999787792414	4	7	sequestering of actin monomers	BP	0.00126447874527192
3435	GO:0016068	1.43703243353682e-05	0.999994198421963	34	402	type I hypersensitivity	BP	0.0013117799769841
3531	GO:0016461	1.75706682276582e-05	0.999998617025791	7	23	unconventional myosin complex	CC	0.00158436001067445
6647	GO:0072583	1.83466328354751e-05	0.999997051444285	11	55	clathrin-dependent endocytosis	BP	0.001634397628741
5599	GO:0046983	2.10435932517038e-05	0.999987866481163	83	1369	protein dimerization activity	MF	0.0018523372440845
6267	GO:0055085	2.1329581531739e-05	0.999986172037132	130	2155	transmembrane transport	BP	0.00185542265700798
3898	GO:0019320	2.21302492147244e-05	0.999998744369957	6	15	hexose catabolic process	BP	0.00189138580863352
1179	GO:0005576	2.23515456241383e-05	0.999983210773799	303	6188	extracellular region	CC	0.00189138580863352
6791	GO:0080147	2.25104072436773e-05	0.999993875854905	18	140	root hair cell development	BP	0.00189138580863352
6801	GO:0080159	2.93433582914749e-05	0.999998927120219	5	10	zygote elongation	BP	0.00243780664277714
6313	GO:0061025	3.07599008155737e-05	0.999983464079268	63	934	membrane fusion	BP	0.00252709674033724
892	GO:0004650	3.19056563931854e-05	0.99999191351226	16	116	polygalacturonase activity	MF	0.00259035297179858
1183	GO:0005618	3.22305211530254e-05	0.999977804735265	167	3103	cell wall	CC	0.00259035297179858
2451	GO:0009612	4.02497520321912e-05	0.999986661319364	22	218	response to mechanical stimulus	BP	0.0032000716830755
4242	GO:0031072	4.45312895010145e-05	0.999981488796465	32	392	heat shock protein binding	MF	0.00350281228266491
765	GO:0004439	4.59690818314484e-05	0.999990838322443	12	74	phosphatidylinositol-4,5-bisphosphate 5-phosphatase activity	MF	0.00357784622170241
1141	GO:0005451	4.70020870379848e-05	0.9999945002534	8	32	monovalent cation:proton antiporter activity	MF	0.00362013991207146
1163	GO:0005516	5.20478139507834e-05	0.999967143854085	104	1750	calmodulin binding	MF	0.00396743851909374
2541	GO:0009747	5.38579708000163e-05	0.999996162532707	6	18	hexokinase-dependent signaling	BP	0.00406352893974817
4890	GO:0042127	5.72252010788826e-05	0.999974861091953	35	414	regulation of cell proliferation	BP	0.00427397107855816
7358	GO:2000306	5.84397149974173e-05	0.999997253432468	5	12	positive regulation of photomorphogenesis	BP	0.00429410790363669
1777	GO:0006885	5.8656329221978e-05	0.999989112823033	11	62	regulation of pH	BP	0.00429410790363669
3418	GO:0016031	6.04573274488227e-05	1	3	3	tRNA import into mitochondrion	BP	0.00438256352114309
4428	GO:0032319	7.4871602735777e-05	0.999994330505021	6	18	NA	NA	0.00537476340415859
1231	GO:0005737	7.9715871169595e-05	0.99993361457044	679	15280	cytoplasm	CC	0.00554344114582325
4033	GO:0022883	8.00111433293209e-05	1	3	3	zinc efflux transmembrane transporter activity	MF	0.00554344114582325
5403	GO:0045848	8.01615423461972e-05	1	3	3	positive regulation of nitrogen utilization	BP	0.00554344114582325
3764	GO:0017145	8.02202059241395e-05	1	3	3	stem cell division	BP	0.00554344114582325
304	GO:0000989	8.52990067925369e-05	0.999986871322721	9	47	NA	NA	0.00583982274281498
6891	GO:0090436	9.89942549554776e-05	0.999989185209004	7	29	leaf pavement cell development	BP	0.00671526166184221
5021	GO:0042807	0.000101513896597734	0.999988799292504	7	30	central vacuole	CC	0.00682357955857859
3466	GO:0016161	0.000122463558384906	0.999983120889955	8	37	beta-amylase activity	MF	0.00815761757385578
5537	GO:0046685	0.000167925259625797	0.999947896195155	17	159	response to arsenic-containing substance	BP	0.0109985646756607
1345	GO:0005983	0.000168087342216616	0.9999581622681	13	94	starch catabolic process	BP	0.0109985646756607
3663	GO:0016798	0.000171802142549048	0.999903460301932	58	842	hydrolase activity, acting on glycosyl bonds	MF	0.0111430266842777
4964	GO:0042545	0.000188940136995929	0.999922996914843	26	314	cell wall modification	BP	0.0121480293299817
5983	GO:0051156	0.000193583338038886	0.999981765098737	6	21	glucose 6-phosphate metabolic process	BP	0.0123392689780994
5266	GO:0044746	0.000198654890842306	0.999993048061386	4	8	NA	NA	0.0125543099392137
6793	GO:0080149	0.000218808250832809	0.999996241628764	3	6	sucrose induced translational repression	BP	0.0137107475140491
914	GO:0004683	0.000220767410232189	0.999884918420528	45	611	calmodulin-dependent protein kinase activity	MF	0.0137172624475362
2631	GO:0009897	0.000228767484497585	0.999954250073817	10	62	external side of plasma membrane	CC	0.0140958898364595
2776	GO:0010099	0.000271502523618616	0.999943768598405	10	73	regulation of photomorphogenesis	BP	0.0165908236333558
4052	GO:0030042	0.000284538277572218	0.999961501681203	7	38	actin filament depolymerization	BP	0.0172448854456474
269	GO:0000902	0.000326295819642356	0.999836958281387	38	513	cell morphogenesis	BP	0.0195495388633818
1303	GO:0005856	0.000327852693949059	0.999818113745364	51	762	cytoskeleton	CC	0.0195495388633818
4157	GO:0030570	0.000339757560857001	0.999962627269964	6	27	pectate lyase activity	MF	0.0200973392398133
3228	GO:0015254	0.00040557111656663	0.99991166057713	10	72	glycerol channel activity	MF	0.0237999431420132
916	GO:0004689	0.000425525150119009	0.999952124544756	6	24	phosphorylase kinase activity	MF	0.0241250014859444
1335	GO:0005964	0.000425525150119009	0.999952124544756	6	24	phosphorylase kinase complex	CC	0.0241250014859444
354	GO:0001678	0.000430687070076367	0.999951431567052	6	24	cellular glucose homeostasis	BP	0.0241250014859444
742	GO:0004396	0.000430687070076367	0.999951431567052	6	24	hexokinase activity	MF	0.0241250014859444
1170	GO:0005536	0.000430687070076367	0.999951431567052	6	24	glucose binding	MF	0.0241250014859444
3858	GO:0019158	0.000430687070076367	0.999951431567052	6	24	mannokinase activity	MF	0.0241250014859444
6110	GO:0051764	0.000441012730983994	0.999950040482831	6	24	actin crosslink formation	BP	0.0245176551345538
2536	GO:0009741	0.000456122829322375	0.999767408441128	38	582	response to brassinosteroid	BP	0.0251684492538033
1972	GO:0008154	0.000464199971411884	0.99997519739562	4	12	actin polymerization or depolymerization	BP	0.0254229476294293
3507	GO:0016310	0.00046761169564544	0.999638897916152	236	4621	phosphorylation	BP	0.0254229476294293
2806	GO:0010158	0.000498874753473189	0.999912727980824	8	46	abaxial cell fate specification	BP	0.0269246710013194
4190	GO:0030742	0.000511981279280869	0.999923513960409	7	38	GTP-dependent protein binding	MF	0.0274318085434982
5946	GO:0050829	0.000545300970135496	0.999865462816376	11	81	defense response to Gram-negative bacterium	BP	0.0290068731883587
3674	GO:0016829	0.000558243695447354	0.999673521537601	56	866	lyase activity	MF	0.0294832420295553
5831	GO:0048767	0.000565990850570108	0.999665412720236	58	909	root hair elongation	BP	0.029580081913836
4473	GO:0032588	0.000572308856996559	0.999846209881916	12	100	trans-Golgi network membrane	CC	0.029580081913836
4032	GO:0022857	0.000583519155818782	0.999685635989498	43	605	transmembrane transporter activity	MF	0.029580081913836
925	GO:0004713	0.00058532477271396	0.999570715297628	158	2896	protein tyrosine kinase activity	MF	0.029580081913836
7085	GO:1901183	0.000587826091579918	0.999968778157214	4	10	positive regulation of camalexin biosynthetic process	BP	0.029580081913836
4439	GO:0032432	0.000588081152466039	0.999968760934534	4	10	actin filament bundle	CC	0.029580081913836
6075	GO:0051639	0.000588081152466039	0.999968760934534	4	10	actin filament network formation	BP	0.029580081913836
1185	GO:0005623	0.000592403176813104	0.999615441178146	83	1409	cell	CC	0.0295961424956493
5960	GO:0051014	0.000596625756085598	0.999947340226391	5	17	actin filament severing	BP	0.0296070526207846
4334	GO:0031514	0.00062640169696016	0.999961416775869	4	15	motile cilium	CC	0.0308774276488228
3155	GO:0015079	0.000634367506587068	0.999806052136632	14	121	potassium ion transmembrane transporter activity	MF	0.0310630022761906
2328	GO:0009288	0.000641784289762925	0.999849497519103	10	90	bacterial-type flagellum	CC	0.0312194278849149
2670	GO:0009954	0.000664938946195807	0.999896802209895	7	36	proximal/distal pattern formation	BP	0.0321343697266131
1675	GO:0006643	0.00070050708650526	0.99991199284495	6	26	membrane lipid metabolic process	BP	0.0334523424223946
1176	GO:0005546	0.000701259544964993	0.999911879933705	6	26	phosphatidylinositol-4,5-bisphosphate binding	MF	0.0334523424223946
767	GO:0004445	0.000730944207337086	0.999884696171902	7	36	inositol-polyphosphate 5-phosphatase activity	MF	0.034424213178665
4693	GO:0034485	0.000730944207337086	0.999884696171902	7	36	phosphatidylinositol-3,4,5-trisphosphate 5-phosphatase activity	MF	0.034424213178665
768	GO:0004449	0.000736942588730816	0.999956722764956	4	11	isocitrate dehydrogenase (NAD+) activity	MF	0.0344870474751624
4386	GO:0031982	0.000760204374344513	0.999878478541025	7	38	vesicle	CC	0.0353518939868134
5355	GO:0045471	0.000766842640735287	0.999977538378034	3	7	response to ethanol	BP	0.0354377155349795
706	GO:0004340	0.000844520284598467	0.99988929462742	6	27	glucokinase activity	MF	0.0387849874802551
2171	GO:0008794	0.000866880380544341	0.999878716160641	6	46	arsenate reductase (glutaredoxin) activity	MF	0.039566132924351
1067	GO:0005085	0.000896356371389245	0.999827538022164	8	48	guanyl-nucleotide exchange factor activity	MF	0.0406604847242459
4961	GO:0042538	0.000903181743300783	0.999431692321049	68	1169	hyperosmotic salinity response	BP	0.0407202793290609
7177	GO:1902600	0.000964372204521621	0.999560297370622	26	339	proton transmembrane transport	BP	0.0432155641226234
1829	GO:0007015	0.000989507096769918	0.999697516857696	13	124	actin filament organization	BP	0.0440747920091372
5491	GO:0046473	0.00106454687877553	0.999853165943045	6	28	phosphatidic acid metabolic process	BP	0.0471332911477024
3252	GO:0015385	0.00108800674464577	0.999755465696363	9	61	sodium:proton antiporter activity	MF	0.047688089271955
3530	GO:0016459	0.00108997661441174	0.999812980861155	7	41	myosin complex	CC	0.047688089271955
5002	GO:0042761	0.00110667282261825	0.999677930914238	12	106	very long-chain fatty acid biosynthetic process	BP	0.0481337579437609
4152	GO:0030544	0.00112152214040241	0.999923860495785	4	12	Hsp70 protein binding	MF	0.04849435500664
5707	GO:0048046	0.00114012189082347	0.999194345668075	113	2171	apoplast	CC	0.0489262077946186
2983	GO:0010373	0.00114859046884126	0.99996486350165	3	6	negative regulation of gibberellin biosynthetic process	BP	0.0489262077946186
4116	GO:0030286	0.00115136058375218	0.999914117104586	4	17	dynein complex	CC	0.0489262077946186
