## Supplementary File 2 for "Validation and characterisation of a wheat GENIE3 network using an independent RNA-Seq dataset": PLATZgenie3_GOseq_enrichment.txt

category	over_represented_pvalue	under_represented_pvalue	numDEInCat	numInCat	term	ontology	over_rep_padj
1018	GO:0004857	1.30922348235133e-65	1	105	301	enzyme inhibitor activity	MF	9.68039842850572e-62
4162	GO:0030599	5.1021677879157e-54	1	94	295	pectinesterase activity	MF	1.88627143119243e-50
5071	GO:0043086	1.91364519388565e-42	1	112	536	negative regulation of catalytic activity	BP	4.71649752119684e-39
1179	GO:0005576	3.30988582079788e-30	1	491	6188	extracellular region	CC	6.11832393974487e-27
5576	GO:0046910	1.64146164025677e-22	1	39	127	pectinesterase inhibitor activity	MF	2.42739347361171e-19
1339	GO:0005975	3.10353184765996e-18	1	183	1886	carbohydrate metabolic process	BP	3.82458574693295e-15
3124	GO:0010951	1.75189584657755e-17	1	33	155	negative regulation of endopeptidase activity	BP	1.85050255565634e-14
2230	GO:0008969	1.40876197190372e-15	1	16	32	NA	NA	1.30204825253201e-12
4018	GO:0020037	2.10618311284457e-15	1	168	1825	heme binding	MF	1.64303101291766e-12
2586	GO:0009827	2.22211389358623e-15	1	75	548	plant-type cell wall modification	BP	1.64303101291766e-12
1025	GO:0004869	3.20730332790714e-15	1	24	95	cysteine-type endopeptidase inhibitor activity	MF	2.15589098241322e-12
69	GO:0000156	1.79706932520661e-14	1	33	149	phosphorelay response regulator activity	MF	1.10729421588148e-11
821	GO:0004553	1.97664569775192e-13	1	110	1053	hydrolase activity, hydrolyzing O-glycosyl compounds	MF	1.12425525301367e-10
6578	GO:0071555	4.59057370337892e-13	1	135	1430	cell wall organization	BP	2.42447871162741e-10
2390	GO:0009505	5.18367780769194e-13	1	271	3579	plant-type cell wall	CC	2.43751762612996e-10
2607	GO:0009860	5.27458507141999e-13	1	136	1450	pollen tube growth	BP	2.43751762612996e-10
6622	GO:0071944	9.09408692372905e-13	1	33	162	cell periphery	CC	3.9553928655325e-10
3663	GO:0016798	2.21245822038715e-12	1	92	842	hydrolase activity, acting on glycosyl bonds	MF	9.08828671196809e-10
1183	GO:0005618	1.47484822661859e-11	1	232	3103	cell wall	CC	5.73948830927254e-09
2250	GO:0009055	6.2791911318817e-11	1	188	2465	electron transfer activity	MF	2.32141696145667e-08
854	GO:0004601	1.59594716808898e-10	1	98	1023	peroxidase activity	MF	5.6192539813571e-08
3541	GO:0016491	6.04188288519483e-10	1	338	5056	oxidoreductase activity	MF	2.03062191150594e-07
6986	GO:0098869	8.01097372260458e-10	0.999999999842687	27	137	cellular oxidant detoxification	BP	2.57017651963246e-07
1158	GO:0005506	8.67576790253143e-10	1	179	2333	iron ion binding	MF	2.57017651963246e-07
1342	GO:0005978	8.69007478912788e-10	0.999999999887635	19	69	glycogen biosynthetic process	BP	2.57017651963246e-07
350	GO:0001666	2.5508819947641e-09	1	55	473	response to hypoxia	BP	7.2543159497253e-07
3033	GO:0010466	3.44200899909345e-09	0.999999999391584	22	138	negative regulation of peptidase activity	BP	9.42600538492481e-07
6808	GO:0080167	4.24699096408348e-09	1	167	2203	response to karrikin	BP	1.12150897101547e-06
4099	GO:0030234	5.19706841250755e-09	0.999999999048854	22	126	enzyme regulator activity	MF	1.32507323593382e-06
2531	GO:0009736	6.54428572717451e-09	1	44	363	cytokinin-activated signaling pathway	BP	1.61294828889094e-06
2589	GO:0009831	7.28465027506918e-09	0.999999998598398	23	115	plant-type cell wall modification involved in multidimensional cell growth	BP	1.73750658496328e-06
1024	GO:0004867	1.01795449412165e-08	0.9999999979221	29	237	serine-type endopeptidase inhibitor activity	MF	2.35211110297983e-06
1256	GO:0005773	1.15648250368873e-08	1	211	2994	vacuole	CC	2.59122170674984e-06
5946	GO:0050829	1.54748059982352e-08	0.999999997503698	19	81	defense response to Gram-negative bacterium	BP	3.36531516326327e-06
2023	GO:0008289	1.61249492540641e-08	1	44	456	lipid binding	MF	3.40651070812999e-06
6273	GO:0055114	1.73463409913825e-08	1	417	6788	oxidation-reduction process	BP	3.56274570250784e-06
4136	GO:0030414	2.79177721963037e-08	0.999999994257151	22	154	peptidase inhibitor activity	MF	5.57902723295864e-06
2587	GO:0009828	4.620436923727e-08	0.999999990002164	23	126	plant-type cell wall loosening	BP	8.99039753000985e-06
4997	GO:0042744	6.71003876799236e-08	1	58	556	hydrogen peroxide catabolic process	BP	1.27215452950091e-05
2388	GO:0009501	1.86275442375699e-07	0.999999970464118	16	68	amyloplast	CC	3.4433015523148e-05
464	GO:0003844	1.94705469438405e-07	0.999999992047455	8	15	1,4-alpha-glucan branching enzyme activity	MF	3.51134692933552e-05
5848	GO:0048868	2.51839845760368e-07	0.999999911978673	39	326	pollen tube development	BP	4.43358052274323e-05
5815	GO:0048610	2.81657757025879e-07	0.999999965319835	13	46	NA	NA	4.84320338476593e-05
4020	GO:0022603	3.62052406989099e-07	0.999999971046233	10	27	regulation of anatomical structure morphogenesis	BP	6.0841261301759e-05
1035	GO:0004938	3.72890997662685e-07	0.999999975480874	9	23	alpha2-adrenergic receptor activity	MF	6.12701341492864e-05
1767	GO:0006869	4.79299799920886e-07	0.999999819777714	42	471	lipid transport	BP	7.70422330568484e-05
3810	GO:0018345	5.45397993443151e-07	0.999999996307711	5	6	protein palmitoylation	BP	8.58015481599714e-05
1801	GO:0006950	5.58639158305698e-07	1	93	1184	response to stress	BP	8.60537070106736e-05
2715	GO:0010021	9.8554473496695e-07	0.999999892667456	11	36	amylopectin biosynthetic process	BP	0.000148716689190727
1800	GO:0006949	1.12884663185359e-06	0.999999735057661	20	119	syncytium formation	BP	0.000166933839918509
6294	GO:0060416	1.40958522782046e-06	0.999999633421598	22	145	response to growth hormone	BP	0.000204362219107931
6530	GO:0071332	1.87362910673335e-06	0.999999983576199	5	6	cellular response to fructose stimulus	BP	0.000261388936136063
144	GO:0000327	1.87362910673673e-06	0.999999983576199	5	6	lytic vacuole within protein storage vacuole	CC	0.000261388936136063
2534	GO:0009739	2.47358089004621e-06	0.999998950043143	60	673	response to gibberellin	BP	0.000338697353722253
6792	GO:0080148	3.34651940980738e-06	0.999999044223583	23	163	negative regulation of response to water deprivation	BP	0.000449893900293014
5243	GO:0044347	3.71586475608081e-06	0.99999980529453	7	15	cell wall polysaccharide catabolic process	BP	0.000490626857258241
1812	GO:0006979	4.10607314500475e-06	0.999997385534981	197	2970	response to oxidative stress	BP	0.000532636926915177
71	GO:0000160	5.28657959413334e-06	0.999997439352573	66	771	phosphorelay signal transduction system	BP	0.000673947750327964
2450	GO:0009611	5.43552315697684e-06	0.999996256534182	236	3690	response to wounding	BP	0.000681190817333674
4961	GO:0042538	5.75037266220436e-06	0.999996826714676	91	1169	hyperosmotic salinity response	BP	0.000708637591072318
7304	GO:1990641	6.96932160034895e-06	0.999999434015974	8	22	response to iron ion starvation	BP	0.000844773178901314
3630	GO:0016722	7.73557208156499e-06	0.999998297064658	16	88	oxidoreductase activity, oxidizing metal ions	MF	0.000922529354372444
5092	GO:0043169	8.1175169765817e-06	0.999995982484796	61	679	cation binding	MF	0.000952713024203891
420	GO:0003680	1.13457197071844e-05	0.999998757613763	9	30	AT DNA binding	MF	0.00131078517992065
1346	GO:0005985	1.31497894275713e-05	0.999996452813835	19	126	sucrose metabolic process	BP	0.00149583912349941
3186	GO:0015145	1.38457897223199e-05	0.99999698097054	15	83	monosaccharide transmembrane transporter activity	MF	0.00152799655532587
3317	GO:0015749	1.38457897223199e-05	0.99999698097054	15	83	monosaccharide transmembrane transport	BP	0.00152799655532587
1159	GO:0005507	1.98202277002137e-05	0.999988634693449	86	1156	copper ion binding	MF	0.00213158888352727
6541	GO:0071398	1.98917545257482e-05	0.99999805186139	8	25	cellular response to fatty acid	BP	0.00213158888352727
6693	GO:0080037	2.02433193733693e-05	0.99999894499595	6	13	negative regulation of cytokinin-activated signaling pathway	BP	0.00213827290638133
7027	GO:0103075	2.07108482375168e-05	0.999998916120099	6	13	indole-3-pyruvate monooxygenase activity	MF	0.00215684523758027
2526	GO:0009727	2.13118892203987e-05	0.999996976135302	10	41	detection of ethylene stimulus	BP	0.00218861262355039
1510	GO:0006359	2.60994773992086e-05	0.999994721959996	13	74	regulation of transcription by RNA polymerase III	BP	0.00264355528616094
3641	GO:0016757	2.9448582056411e-05	0.99998026582704	149	2155	transferase activity, transferring glycosyl groups	MF	0.00294247048277166
670	GO:0004190	3.02686382754432e-05	0.999986361492203	40	412	aspartic-type endopeptidase activity	MF	0.00296243975065082
3070	GO:0010540	3.04497458817233e-05	0.999991225248068	19	132	basipetal auxin transport	BP	0.00296243975065082
2457	GO:0009624	4.12122211185798e-05	0.999975621785992	84	1072	response to nematode	BP	0.00395744367468544
779	GO:0004470	4.55120754779798e-05	0.999994837232401	8	28	malic enzyme activity	MF	0.00431431136005363
7375	GO:2000762	4.95132429891982e-05	0.999995508669298	7	21	regulation of phenylpropanoid metabolic process	BP	0.00463418884382445
5707	GO:0048046	5.3003978932273e-05	0.999963966246485	145	2171	apoplast	CC	0.0048190903497671
4796	GO:0035428	5.36526127475235e-05	0.999982048334551	22	173	NA	NA	0.0048190903497671
5465	GO:0046323	5.36526127475235e-05	0.999982048334551	22	173	glucose import	BP	0.0048190903497671
5835	GO:0048827	5.40958208047971e-05	0.999990201436295	11	54	phyllome development	BP	0.0048190903497671
7330	GO:2000033	6.06999006202403e-05	0.999994167273894	7	23	regulation of seed dormancy process	BP	0.0053430364903102
6742	GO:0080092	6.3477595102796e-05	0.999970067129264	41	430	regulation of pollen tube growth	BP	0.00552180397870675
775	GO:0004459	6.60344682492873e-05	0.999997123688381	5	10	L-lactate dehydrogenase activity	MF	0.00567742858413059
445	GO:0003756	7.70642208923403e-05	0.999983915383899	12	67	protein disulfide isomerase activity	MF	0.00654087397986071
6552	GO:0071456	7.78464850186289e-05	0.999967928315506	30	283	cellular response to hypoxia	BP	0.00654087397986071
3028	GO:0010449	9.18178111697562e-05	0.999978878428461	13	76	root meristem growth	BP	0.00762809995268738
5785	GO:0048513	0.000105235466282368	0.999973668423969	14	88	animal organ development	BP	0.00864567819657588
7132	GO:1901979	0.000109595917345818	0.999974296681971	13	77	regulation of inward rectifier potassium channel activity	BP	0.0089049693720327
6762	GO:0080113	0.000112228779549826	0.999979930703705	10	50	regulation of seed growth	BP	0.00901977821729799
3455	GO:0016125	0.000121608805689207	0.999963804589403	17	122	sterol metabolic process	BP	0.00916733374953885
3274	GO:0015627	0.000127488850581048	1	3	3	type II protein secretion system complex	CC	0.00916733374953885
3275	GO:0015628	0.000127488850581048	1	3	3	protein secretion by the type II secretion system	BP	0.00916733374953885
1132	GO:0005363	0.000128296543663513	1	3	3	maltose transmembrane transporter activity	MF	0.00916733374953885
3324	GO:0015768	0.000128296543663513	1	3	3	maltose transport	BP	0.00916733374953885
2431	GO:0009568	0.000128297216229049	1	3	3	amyloplast starch grain	CC	0.00916733374953885
3515	GO:0016405	0.000128297216229049	1	3	3	CoA-ligase activity	MF	0.00916733374953885
4604	GO:0033840	0.000128297216229049	1	3	3	NDP-glucose-starch glucosyltransferase activity	MF	0.00916733374953885
5403	GO:0045848	0.000128297216229049	1	3	3	positive regulation of nitrogen utilization	BP	0.00916733374953885
7157	GO:1902348	0.000128297216229049	1	3	3	cellular response to strigolactone	BP	0.00916733374953885
6450	GO:0070825	0.000128297216229282	1	3	3	micropyle	CC	0.00916733374953885
4812	GO:0035556	0.000128942752225053	0.999911374333818	136	2025	intracellular signal transduction	BP	0.00916733374953885
1160	GO:0005509	0.000134437033282381	0.999907887712628	133	1991	calcium ion binding	MF	0.00946692784847548
4272	GO:0031219	0.000140999971982201	0.999974118977275	10	49	levanase activity	MF	0.00974349339099435
6082	GO:0051670	0.000140999971982201	0.999974118977275	10	49	inulinase activity	MF	0.00974349339099435
5789	GO:0048527	0.000152599985326243	0.99991844344643	51	612	lateral root development	BP	0.0104026773903641
4013	GO:0019953	0.000153352966668878	0.999928371760807	36	379	sexual reproduction	BP	0.0104026773903641
723	GO:0004364	0.000165705723238295	0.99992842332801	30	309	glutathione transferase activity	MF	0.011138437432945
2517	GO:0009704	0.000173791768555158	0.999936409013168	22	195	de-etiolation	BP	0.0115767237540256
2432	GO:0009569	0.000180034982485222	0.99998393237916	6	18	chloroplast starch grain	CC	0.0118855237544262
484	GO:0003872	0.000182329583303741	0.999954432107491	13	88	6-phosphofructokinase activity	MF	0.0119304861853793
4738	GO:0034975	0.000191411171058615	0.999988348336182	5	12	protein folding in endoplasmic reticulum	BP	0.012307413768047
3602	GO:0016639	0.000191419067260672	0.99998834774957	5	12	oxidoreductase activity, acting on the CH-NH2 group of donors, NAD or NADP as acceptor	MF	0.012307413768047
3620	GO:0016707	0.000199976539490095	0.999993722954643	4	7	gibberellin 3-beta-dioxygenase activity	MF	0.0127467804568083
892	GO:0004650	0.000233217261551437	0.999929554382079	16	116	polygalacturonase activity	MF	0.0147385336060797
1379	GO:0006073	0.00026928109917131	0.999921350588062	15	108	cellular glucan metabolic process	BP	0.0167316340106947
3645	GO:0016762	0.00026928109917131	0.999921350588062	15	108	xyloglucan:xyloglucosyl transferase activity	MF	0.0167316340106947
3966	GO:0019760	0.000281397898983361	0.999887962045049	24	222	glucosinolate metabolic process	BP	0.0173388005423581
1394	GO:0006101	0.000286150858131013	0.999955567920105	8	35	citrate metabolic process	BP	0.0174859458266174
2947	GO:0010328	0.000298573982085588	0.999939039890048	10	54	auxin influx transmembrane transporter activity	MF	0.0176216472070884
6307	GO:0060919	0.000298573982085588	0.999939039890048	10	54	auxin influx	BP	0.0176216472070884
731	GO:0004373	0.000300287739801615	0.99996105840454	7	27	glycogen (starch) synthase activity	MF	0.0176216472070884
2239	GO:0009011	0.000300287739801615	0.99996105840454	7	27	starch synthase activity	MF	0.0176216472070884
2313	GO:0009250	0.000300287739801615	0.99996105840454	7	27	glucan biosynthetic process	BP	0.0176216472070884
1051	GO:0004974	0.000304238358499476	0.999944306404879	9	47	leukotriene receptor activity	MF	0.0177129009664971
6602	GO:0071732	0.000325849886745592	0.999885622583522	19	159	cellular response to nitric oxide	BP	0.0188229223640383
3897	GO:0019318	0.000338419833244504	0.999954915844639	7	28	hexose metabolic process	BP	0.0193974902868982
1970	GO:0008152	0.000348039556780344	0.999709357414664	530	9384	metabolic process	BP	0.0194913750939354
5754	GO:0048443	0.000348394091789762	0.999840154492394	31	329	stamen development	BP	0.0194913750939354
549	GO:0003994	0.000351791073610802	0.999943393320216	8	36	aconitate hydratase activity	MF	0.0194913750939354
3354	GO:0015824	0.000352615008116842	0.999827447781955	36	402	proline transport	BP	0.0194913750939354
4877	GO:0040008	0.000353238336838971	0.999789888058941	64	854	regulation of growth	BP	0.0194913750939354
3826	GO:0018822	0.000372965471618039	0.999984540939503	4	8	nitrile hydratase activity	MF	0.0198249616274302
5636	GO:0047427	0.000372965471618039	0.999984540939503	4	8	cyanoalanine nitrilase activity	MF	0.0198249616274302
5650	GO:0047558	0.000372965471618039	0.999984540939503	4	8	3-cyanoalanine hydratase activity	MF	0.0198249616274302
6717	GO:0080061	0.000372965471618039	0.999984540939503	4	8	indole-3-acetonitrile nitrilase activity	MF	0.0198249616274302
6759	GO:0080109	0.000372965471618039	0.999984540939503	4	8	indole-3-acetonitrile nitrile hydratase activity	MF	0.0198249616274302
5362	GO:0045490	0.000375371196624321	0.999875958162329	17	136	pectin catabolic process	BP	0.0198249616274302
1130	GO:0005355	0.000402253919182692	0.999835661365574	24	225	glucose transmembrane transporter activity	MF	0.0210940814073533
830	GO:0004564	0.000406520415430186	0.999896855152175	12	76	beta-fructofuranosidase activity	MF	0.0211676898006394
5539	GO:0046688	0.00046279610318242	0.999871654878965	13	95	response to copper ion	BP	0.0239294712372784
364	GO:0001736	0.000482721227510246	0.999931270037667	7	29	establishment of planar polarity	BP	0.0247863941403525
6094	GO:0051739	0.000489272907375241	0.999993612139581	3	4	NA	NA	0.0248487716190922
1087	GO:0005199	0.00049525404224882	0.999782048000387	27	272	structural constituent of cell wall	MF	0.0248487716190922
2738	GO:0010048	0.000496030032335311	0.999777713391143	28	294	vernalization response	BP	0.0248487716190922
143	GO:0000326	0.00049737871241894	0.999853189587248	14	101	protein storage vacuole	CC	0.0248487716190922
2576	GO:0009815	0.000520691134670713	0.999854167004092	13	91	1-aminocyclopropane-1-carboxylate oxidase activity	MF	0.0258388607366124
3151	GO:0015066	0.000554475252805492	0.999986858110038	3	6	alpha-amylase inhibitor activity	MF	0.0273319334616254
2200	GO:0008878	0.000639016771826202	0.999944661407667	5	15	glucose-1-phosphate adenylyltransferase activity	MF	0.0312906623237281
838	GO:0004575	0.000655816526824413	0.999823516462195	12	80	sucrose alpha-glucosidase activity	MF	0.0318841339599514
4907	GO:0042183	0.000662396593437987	0.999965489739532	4	9	formate catabolic process	BP	0.0318841339599514
2477	GO:0009647	0.000664073117369829	0.999847988562768	10	60	skotomorphogenesis	BP	0.0318841339599514
3968	GO:0019762	0.000674801647152307	0.999845205734945	10	60	glucosinolate catabolic process	BP	0.032190215348672
2323	GO:0009269	0.000686991621384029	0.999713856666727	23	226	response to desiccation	BP	0.0322717278012775
5029	GO:0042826	0.000687403517407551	0.999915828098439	6	23	histone deacetylase binding	MF	0.0322717278012775
4314	GO:0031418	0.000689604137490107	0.999813169644847	12	81	L-ascorbic acid binding	MF	0.0322717278012775
2654	GO:0009927	0.00071740948808085	0.999803767322974	12	87	histidine phosphotransfer kinase activity	MF	0.033361797200439
2333	GO:0009299	0.000768349796264354	0.999858089446132	8	41	mRNA transcription	BP	0.0353978125066541
1710	GO:0006749	0.000770766542273643	0.999649782425966	27	291	glutathione metabolic process	BP	0.0353978125066541
1343	GO:0005980	0.000787557314317021	0.999900970602072	6	23	glycogen catabolic process	BP	0.0359456714941979
2585	GO:0009826	0.0008132699790738	0.999442041966114	103	1513	unidimensional cell growth	BP	0.036715008624672
2370	GO:0009415	0.000814344254050069	0.999806482748208	10	68	response to water	BP	0.036715008624672
2674	GO:0009958	0.000839829693898404	0.999636604110892	24	253	positive gravitropism	BP	0.0376345500405139
6945	GO:0097249	0.000918329911523459	0.999974032632753	3	6	mitochondrial respiratory chain supercomplex	CC	0.0409044058180991
916	GO:0004689	0.00100538060695618	0.999866298548773	6	24	phosphorylase kinase activity	MF	0.0442487155228214
1335	GO:0005964	0.00100538060695618	0.999866298548773	6	24	phosphorylase kinase complex	CC	0.0442487155228214
3465	GO:0016157	0.0010298831279223	0.99979972929352	8	43	sucrose synthase activity	MF	0.0450589103423518
2197	GO:0008863	0.00106013135326331	0.999933843056122	4	10	formate dehydrogenase (NAD+) activity	MF	0.0459230919857258
5132	GO:0043424	0.00106317009160772	0.999625754355481	16	141	protein histidine kinase binding	MF	0.0459230919857258
1395	GO:0006102	0.00106826776055516	0.999763813585222	9	52	isocitrate metabolic process	BP	0.0459230919857258
548	GO:0003993	0.00108419841398558	0.999553202580659	21	204	acid phosphatase activity	MF	0.0463385148728864
919	GO:0004698	0.00109672400069716	0.999706801928175	11	74	calcium-dependent protein kinase C activity	MF	0.046604467018131
6595	GO:0071669	0.00114979691806233	0.99971524627765	10	64	plant-type cell wall organization or biogenesis	BP	0.0485805623551594
4104	GO:0030245	0.00115882388614702	0.999688045208253	11	74	cellulose catabolic process	BP	0.0485953267371529
6619	GO:0071918	0.00116329088889316	0.999880535762658	5	17	urea transmembrane transport	BP	0.0485953267371529
6672	GO:0080014	0.0011878901566696	0.999968966698489	3	5	thalianol hydroxylase activity	MF	0.048796866990126
4163	GO:0030604	0.00118791399218592	0.999968965854895	3	5	1-deoxy-D-xylulose-5-phosphate reductoisomerase activity	MF	0.048796866990126
6042	GO:0051484	0.00118791399218592	0.999968965854895	3	5	isopentenyl diphosphate biosynthetic process, methylerythritol 4-phosphate pathway involved in terpenoid biosynthetic process	BP	0.048796866990126
4516	GO:0033095	0.00119642014046939	0.999956310035134	3	8	aleurone grain	CC	0.0488747542465782
