## Supplementary File 2 for "Validation and characterisation of a wheat GENIE3 network using an independent RNA-Seq dataset": Pseudo ARR-Bgenie3_GOseq_enrichment.txt

category	over_represented_pvalue	under_represented_pvalue	numDEInCat	numInCat	term	ontology	over_rep_padj
1922	GO:0007623	8.59380031276574e-31	1	65	801	circadian rhythm	BP	6.35425595125899e-27
4998	GO:0042752	1.87778128168536e-27	1	32	168	regulation of circadian rhythm	BP	6.94215739839078e-24
3088	GO:0010600	6.36864697973664e-14	1	13	48	regulation of auxin biosynthetic process	BP	1.56965919227242e-10
2711	GO:0010017	3.20135884599439e-12	1	16	124	red or far-red light signaling pathway	BP	5.91771182682064e-09
5803	GO:0048574	7.28722684775817e-12	1	14	85	long-day photoperiodism, flowering	BP	1.07763510624648e-08
5784	GO:0048511	9.29950768097512e-12	1	17	140	rhythmic process	BP	1.1460093298855e-08
69	GO:0000156	1.4752489186148e-10	0.999999999987537	15	149	phosphorelay response regulator activity	MF	1.55828435774826e-07
6424	GO:0070544	2.79560165493426e-10	0.999999999998815	6	8	histone H3-K36 demethylation	BP	2.58383482957299e-07
4401	GO:0032091	7.7090368741722e-10	1	5	5	negative regulation of protein binding	BP	6.33340207195881e-07
5596	GO:0046975	4.59034505735899e-09	0.999999999951372	6	11	histone methyltransferase activity (H3-K36 specific)	MF	3.39410113541124e-06
3422	GO:0016036	6.16415787068468e-09	0.999999998713782	30	633	cellular response to phosphate starvation	BP	3.84009218898042e-06
6206	GO:0052731	6.75158215536184e-09	0.999999999910955	6	14	phosphocholine phosphatase activity	MF	3.84009218898042e-06
6207	GO:0052732	6.75158215536184e-09	0.999999999910955	6	14	phosphoethanolamine phosphatase activity	MF	3.84009218898042e-06
3532	GO:0016462	1.34862959241637e-08	0.999999999291296	9	54	pyrophosphatase activity	MF	7.12269086166188e-06
5615	GO:0047216	1.97081341022111e-08	0.999999999674495	6	15	inositol 3-alpha-galactosyltransferase activity	MF	9.71479623678327e-06
3118	GO:0010928	1.36094957326448e-07	0.99999999254481	8	45	regulation of auxin mediated signaling pathway	BP	6.28928821544848e-05
5567	GO:0046873	1.64799346518999e-07	0.999999978319673	13	144	metal ion transmembrane transporter activity	MF	7.16780216565577e-05
3508	GO:0016311	2.32460637294552e-07	0.99999993948337	24	533	dephosphorylation	BP	9.54896640086619e-05
4653	GO:0034256	6.29070668180022e-07	0.999999996347797	4	6	chlorophyll(ide) b reductase activity	MF	0.000244807816869636
1345	GO:0005983	1.23884664445523e-06	0.999999862921695	10	94	starch catabolic process	BP	0.000458001604455097
3031	GO:0010452	1.75645659664341e-06	0.999999926277502	6	26	histone H3-K36 methylation	BP	0.000618440003599112
2789	GO:0010114	2.91282358475997e-06	0.999998957197514	31	973	response to red light	BP	0.000961977745500158
2086	GO:0008482	3.12245954720094e-06	1	3	3	sulfite oxidase activity	MF	0.000961977745500158
3041	GO:0010477	3.12245954720094e-06	1	3	3	response to sulfur dioxide	BP	0.000961977745500158
8	GO:0000024	3.4166341971247e-06	1	3	3	maltose biosynthetic process	BP	0.000971638202059239
2988	GO:0010378	3.41663419712472e-06	1	3	3	temperature compensation of the circadian clock	BP	0.000971638202059239
6267	GO:0055085	3.79708894615704e-06	0.999998244755357	58	2155	transmembrane transport	BP	0.0010398398395513
5909	GO:0050521	6.09194798589208e-06	0.999999907592652	4	9	alpha-glucan, water dikinase activity	MF	0.00160870940741736
428	GO:0003700	7.19934997385119e-06	0.999995818290045	102	5312	DNA-binding transcription factor activity	MF	0.00183558598988468
1137	GO:0005384	7.8148518175938e-06	0.999999220718363	8	80	manganese ion transmembrane transporter activity	MF	0.00192053051840455
3879	GO:0019252	8.05199432925898e-06	0.999997266985267	26	714	starch biosynthetic process	BP	0.00192053051840455
2365	GO:0009409	8.40002987585742e-06	0.999995309956653	93	4560	response to cold	BP	0.00194093190319031
125	GO:0000287	9.22174704547119e-06	0.999996698011487	28	807	magnesium ion binding	MF	0.00206623023194588
5566	GO:0046872	1.04517968155873e-05	0.999993328285108	163	9321	metal ion binding	MF	0.00227295840160155
1764	GO:0006863	1.17115828214826e-05	0.999997876193256	12	188	purine nucleobase transport	BP	0.0024741555252012
2951	GO:0010333	1.45306603166423e-05	0.999998124361828	9	97	terpene synthase activity	MF	0.00298443617725704
761	GO:0004427	1.58914891308712e-05	0.99999824103157	8	88	inorganic diphosphatase activity	MF	0.00317572082793681
6696	GO:0080040	1.65591577149858e-05	0.999999607533448	4	15	positive regulation of cellular response to phosphate starvation	BP	0.00322206347748961
1136	GO:0005381	1.89575873243265e-05	0.999997840774398	8	95	iron ion transmembrane transporter activity	MF	0.00359416411989924
3252	GO:0015385	3.31047260490791e-05	0.999996710726479	7	61	sodium:proton antiporter activity	MF	0.00611940861017226
598	GO:0004067	3.63588286206323e-05	0.999998928626063	4	16	asparaginase activity	MF	0.00640088521002273
2172	GO:0008798	3.63588286206323e-05	0.999998928626063	4	16	beta-aspartyl-peptidase activity	MF	0.00640088521002273
1777	GO:0006885	3.78132026325322e-05	0.999996158334807	7	62	regulation of pH	BP	0.00650211209918473
1138	GO:0005385	4.72814482477655e-05	0.999993878089348	8	92	zinc ion transmembrane transporter activity	MF	0.00794543246236313
6583	GO:0071577	5.48443246392925e-05	0.999992738640805	8	94	zinc ion transmembrane transport	BP	0.00885067872509541
6602	GO:0071732	5.54349399366254e-05	0.999990229885579	10	159	cellular response to nitric oxide	BP	0.00885067872509541
6538	GO:0071369	5.62593859993893e-05	0.999990057409996	10	164	cellular response to ethylene stimulus	BP	0.00885067872509541
2469	GO:0009639	5.96478018701019e-05	0.999985121744894	14	348	response to red or far red light	BP	0.00914694674303613
6531	GO:0071333	6.1598757317756e-05	0.99999626715613	5	37	cellular response to glucose stimulus	BP	0.00914694674303613
4610	GO:0033862	6.2923154253197e-05	0.999999295350403	3	6	UMP kinase activity	MF	0.00914694674303613
5563	GO:0046863	6.3090922896246e-05	0.999999292830957	3	6	ribulose-1,5-bisphosphate carboxylase/oxygenase activator activity	MF	0.00914694674303613
4545	GO:0033345	6.53922265424667e-05	0.999997702463376	4	18	asparagine catabolic process via L-aspartate	BP	0.00921449234001341
2216	GO:0008922	6.60492418204911e-05	0.999999248031512	3	6	long-chain fatty acid [acyl-carrier-protein] ligase activity	MF	0.00921449234001341
5070	GO:0043085	7.34589354777299e-05	0.999979207204234	16	395	positive regulation of catalytic activity	BP	0.010058432757821
2450	GO:0009611	7.63287587488568e-05	0.999955046815458	76	3690	response to wounding	BP	0.0102613607670736
5808	GO:0048579	9.07101987031452e-05	0.999991560969561	6	60	negative regulation of long-day photoperiodism, flowering	BP	0.0119769858787688
4623	GO:0034007	0.000102181954700266	0.999996010126586	4	17	S-linalool synthase activity	MF	0.0132549714570836
6697	GO:0080041	0.000108159466608405	0.999998280871528	3	8	ADP-ribose pyrophosphohydrolase activity	MF	0.0137345257976791
5995	GO:0051213	0.000109593862870309	0.999969414559083	15	368	dioxygenase activity	MF	0.0137345257976791
7212	GO:1903791	0.000112330921516841	0.999998191370107	3	8	uracil transmembrane transport	BP	0.0138429138949254
2410	GO:0009532	0.000118950860458411	0.999949646868509	29	1028	plastid stroma	CC	0.0144184042988441
2974	GO:0010362	0.000135036381375753	0.999997489045056	3	10	negative regulation of anion channel activity by blue light	BP	0.0161041774821342
6007	GO:0051262	0.000143586018561078	0.999985526037344	6	56	protein tetramerization	BP	0.0168519844641367
3617	GO:0016702	0.000153454986550584	0.999966108010733	11	233	oxidoreductase activity, acting on single donors with incorporation of molecular oxygen, incorporation of two atoms of oxygen	MF	0.0177288464149222
2392	GO:0009507	0.000181808882213646	0.999866138482918	219	13886	chloroplast	CC	0.0205127415069748
2524	GO:0009723	0.000183099937714408	0.999911538237149	37	1505	response to ethylene	BP	0.0205127415069748
5035	GO:0042906	0.000198245148369508	0.999995939732178	3	9	xanthine transport	BP	0.0215562445153551
5036	GO:0042907	0.000198245148369508	0.999995939732178	3	9	xanthine transmembrane transporter activity	MF	0.0215562445153551
2517	GO:0009704	0.000208320861510545	0.999960947456318	9	195	de-etiolation	BP	0.0223235427537532
795	GO:0004497	0.000235838906675266	0.999889877698044	33	1196	monooxygenase activity	MF	0.0249113267993845
3967	GO:0019761	0.000259380363035345	0.999876682832464	34	1282	glucosinolate biosynthetic process	BP	0.0270120902011738
4242	GO:0031072	0.000301153432491399	0.999912003066308	14	392	heat shock protein binding	MF	0.0309267844422418
7	GO:0000023	0.000344766982498124	0.999879024706766	18	527	maltose metabolic process	BP	0.0344648504571119
5183	GO:0043693	0.000344928176065226	0.999969413344356	5	41	monoterpene biosynthetic process	BP	0.0344648504571119
1599	GO:0006516	0.000371604748650263	0.999978262719407	4	26	glycoprotein catabolic process	BP	0.0366352734869339
2250	GO:0009055	0.000380377290602173	0.99978688636889	51	2465	electron transfer activity	MF	0.0369400738213168
1362	GO:0006012	0.000384688353292047	0.999941669106106	7	96	galactose metabolic process	BP	0.0369400738213168
548	GO:0003993	0.000406512565452281	0.999907682160183	10	204	acid phosphatase activity	MF	0.0385353065250534
3662	GO:0016791	0.000426130539579574	0.999885725909234	12	279	phosphatase activity	MF	0.0389963745764393
2545	GO:0009753	0.000428664792175841	0.999757144527392	52	2380	response to jasmonic acid	BP	0.0389963745764393
2855	GO:0010218	0.000431640986759356	0.999856502414814	16	504	response to far red light	BP	0.0389963745764393
3674	GO:0016829	0.000437045514078076	0.99981293944377	25	866	lyase activity	MF	0.0389963745764393
3156	GO:0015081	0.000437746698653565	0.999958945788942	5	43	sodium ion transmembrane transporter activity	MF	0.0389963745764393
4891	GO:0042128	0.000447750987106456	0.999887941676985	11	226	nitrate assimilation	BP	0.0394127476031564
1158	GO:0005506	0.000456248517345932	0.99974230378387	51	2333	iron ion binding	MF	0.0396882533794803
4040	GO:0030001	0.000467083101191801	0.999857122752105	14	452	metal ion transport	BP	0.0401582843047927
6970	GO:0098588	0.000483453004869123	0.999953577023015	5	44	bounding membrane of organelle	CC	0.040829206092804
2809	GO:0010161	0.000485930502592203	0.999937448888711	6	75	red light signaling pathway	BP	0.040829206092804
3445	GO:0016114	0.000545857103590021	0.999896731516574	8	157	terpenoid biosynthetic process	BP	0.0448265279369673
6055	GO:0051536	0.000546522287187261	0.999839246442495	13	371	iron-sulfur cluster binding	MF	0.0448265279369673
1738	GO:0006812	0.000551692459056535	0.99981276658155	16	431	cation transport	BP	0.0448265279369673
71	GO:0000160	0.000627527556111006	0.99974112652942	22	771	phosphorelay signal transduction system	BP	0.0492316532225259
4646	GO:0034213	0.000645727627311605	0.999996799837834	2	3	quinolinate catabolic process	BP	0.0492316532225259
1110	GO:0005274	0.000645857501025833	0.999978040801087	3	13	allantoin:proton symporter activity	MF	0.0492316532225259
3268	GO:0015505	0.000645857501025833	0.999978040801087	3	13	uracil:cation symporter activity	MF	0.0492316532225259
3307	GO:0015720	0.000645857501025833	0.999978040801087	3	13	allantoin transport	BP	0.0492316532225259
3366	GO:0015857	0.000645857501025833	0.999978040801087	3	13	uracil transport	BP	0.0492316532225259
7208	GO:1903648	0.00066564841468601	0.999996649844703	2	3	positive regulation of chlorophyll catabolic process	BP	0.0497950554649283
4583	GO:0033614	0.000666717675281025	0.999996641728168	2	3	chloroplast proton-transporting ATP synthase complex assembly	BP	0.0497950554649283
2876	GO:0010243	0.00067438067601721	0.999996583365803	2	3	response to organonitrogen compound	BP	0.0498182193850583
1773	GO:0006880	0.000680503131984162	0.999951424931656	4	40	intracellular sequestering of iron ion	BP	0.0498182193850583
