## Supplementary File 2 for "Validation and characterisation of a wheat GENIE3 network using an independent RNA-Seq dataset": RBgenie3_GOseq_enrichment.txt

category	over_represented_pvalue	under_represented_pvalue	numDEInCat	numInCat	term	ontology	over_rep_padj
1186	GO:0005634	2.51848275986892e-58	1	1207	27079	nucleus	CC	1.86216615264708e-54
286	GO:0000956	3.83980708047127e-35	1	90	314	nuclear-transcribed mRNA catabolic process	BP	1.41957667765023e-31
1526	GO:0006396	1.78718867527898e-28	1	110	678	RNA processing	BP	4.40482435500425e-25
417	GO:0003676	2.18824197886655e-27	1	266	3716	nucleic acid binding	MF	4.04496529793482e-24
121	GO:0000278	3.29594735150786e-24	1	94	522	mitotic cell cycle	BP	4.87404694340983e-21
1853	GO:0007062	2.73544118239439e-22	1	98	462	sister chromatid cohesion	BP	3.37097535043736e-19
2864	GO:0010228	3.40331854583233e-22	1	143	1153	vegetative to reproductive phase transition of meristem	BP	3.59487676112632e-19
1584	GO:0006487	1.08151576680803e-19	1	68	365	protein N-linked glycosylation	BP	9.99590947472321e-17
4514	GO:0033044	9.88636096555893e-18	1	72	300	regulation of chromosome organization	BP	8.12219477548253e-15
1583	GO:0006486	1.27039262518975e-17	1	86	579	protein glycosylation	BP	9.39328307065303e-15
739	GO:0004386	1.76791309288888e-17	1	114	666	helicase activity	MF	1.18835903716549e-14
1872	GO:0007131	1.92646258868782e-16	1	80	475	reciprocal meiotic recombination	BP	1.18702203172981e-13
3710	GO:0016926	3.57678474084523e-16	1	62	298	protein desumoylation	BP	2.03436510567766e-13
2010	GO:0008270	2.78750226161101e-15	1	316	6472	zinc ion binding	MF	1.47219940873941e-12
418	GO:0003677	2.79915043084839e-14	1	378	9431	DNA binding	MF	1.31250182943367e-11
1469	GO:0006281	2.9705923417093e-14	1	99	1158	DNA repair	BP	1.31250182943367e-11
3101	GO:0010638	3.01765365165978e-14	1	44	130	positive regulation of organelle organization	BP	1.31250182943367e-11
434	GO:0003723	5.90476053274325e-14	1	187	2896	RNA binding	MF	2.4255444099502e-11
2639	GO:0009908	1.26273226362948e-13	1	84	961	flower development	BP	4.91402229330334e-11
2640	GO:0009909	1.56836827150704e-13	1	115	1389	regulation of flower development	BP	5.57429171535363e-11
1504	GO:0006351	1.58317725212911e-13	1	288	6449	transcription, DNA-templated	BP	5.57429171535363e-11
1231	GO:0005737	1.91312024864697e-13	1	562	15280	cytoplasm	CC	6.25230177056748e-11
1500	GO:0006346	1.94485989617328e-13	1	71	440	methylation-dependent chromatin silencing	BP	6.25230177056748e-11
2770	GO:0010090	9.44148813387304e-13	1	81	510	trichome morphogenesis	BP	2.8980287469892e-10
4761	GO:0035196	1.00956459125542e-12	1	76	473	production of miRNAs involved in gene silencing by miRNA	BP	2.8980287469892e-10
1508	GO:0006355	1.0190525753546e-12	1	388	9543	regulation of transcription, DNA-templated	BP	2.8980287469892e-10
3560	GO:0016568	1.45904534873384e-12	1	59	364	NA	NA	3.95345761307286e-10
1485	GO:0006306	1.49711675907547e-12	1	87	601	DNA methylation	BP	3.95345761307286e-10
3570	GO:0016579	2.02442616007908e-12	1	52	397	protein deubiquitination	BP	5.10303189665909e-10
2463	GO:0009630	2.07047547876349e-12	1	101	663	gravitropism	BP	5.10303189665909e-10
2824	GO:0010182	2.41684489331978e-12	1	60	467	sugar mediated signaling pathway	BP	5.76456488426014e-10
3561	GO:0016569	3.40854915451405e-12	1	50	246	covalent chromatin modification	BP	7.87587889014903e-10
1184	GO:0005622	4.04152255168264e-12	1	201	4787	intracellular	CC	9.05545992337620e-10
1597	GO:0006513	1.31889895615411e-11	1	12	22	protein monoubiquitination	BP	2.86821731817751e-09
1662	GO:0006623	1.44545377012452e-11	1	41	497	protein targeting to vacuole	BP	3.05362433608591e-09
5302	GO:0045132	2.89185887097741e-11	1	60	362	meiotic chromosome segregation	BP	5.93955680333527e-09
2894	GO:0010267	3.28381533387412e-11	1	67	409	production of ta-siRNAs involved in RNA interference	BP	6.56230556180141e-09
5410	GO:0045893	4.38422312695633e-11	1	115	2069	positive regulation of transcription, DNA-templated	BP	8.34679331339648e-09
1487	GO:0006310	4.40255530460458e-11	1	52	358	DNA recombination	BP	8.34679331339648e-09
4413	GO:0032204	4.61591733571743e-11	1	40	179	regulation of telomere maintenance	BP	8.53252319507367e-09
5112	GO:0043247	8.97054617816241e-11	1	39	170	telomere maintenance in response to DNA damage	BP	1.61776142539836e-08
1870	GO:0007129	1.2704692884773e-10	1	50	285	synapsis	BP	2.23663093309552e-08
2629	GO:0009888	1.76482258604781e-10	0.999999999964602	38	148	tissue development	BP	3.0346740002878e-08
4895	GO:0042138	1.81788477760532e-10	1	50	299	meiotic DNA double-strand break formation	BP	3.05487273763949e-08
4234	GO:0031047	2.15151163062265e-10	1	75	510	gene silencing by RNA	BP	3.53517266596086e-08
4012	GO:0019948	3.05330382811614e-10	0.999999999997033	7	11	SUMO activating enzyme activity	MF	4.90785402284581e-08
3487	GO:0016246	3.8169943490119e-10	1	53	286	RNA interference	BP	6.00486302480724e-08
4007	GO:0019915	6.52907275153069e-10	1	45	373	lipid storage	BP	1.00574924843371e-07
2453	GO:0009616	6.98561591525382e-10	1	61	361	virus induced gene silencing	BP	1.05411518525279e-07
3006	GO:0010413	7.98178194186697e-10	1	60	604	glucuronoxylan metabolic process	BP	1.18034591356329e-07
6091	GO:0051726	1.05817132892308e-09	1	49	475	regulation of cell cycle	BP	1.53414094236417e-07
1854	GO:0007064	1.23077533672215e-09	0.999999999888627	17	32	mitotic sister chromatid cohesion	BP	1.75006785379299e-07
1497	GO:0006338	1.38057159889217e-09	0.999999999760135	23	126	chromatin remodeling	BP	1.92602762305825e-07
1881	GO:0007155	1.46782803880402e-09	1	72	628	cell adhesion	BP	2.00983713313276e-07
2628	GO:0009887	1.70003863332677e-09	1	52	348	animal organ morphogenesis	BP	2.26756135414116e-07
5566	GO:0046872	1.71738485030978e-09	1	363	9321	metal ion binding	MF	2.26756135414116e-07
1155	GO:0005488	1.84775683506922e-09	1	214	2974	binding	MF	2.39689719973717e-07
2993	GO:0010388	1.98703931632803e-09	1	38	356	NA	NA	2.53313253533266e-07
2470	GO:0009640	2.26148024758138e-09	1	77	884	photomorphogenesis	BP	2.78862301035839e-07
2658	GO:0009933	2.26288045200843e-09	1	51	389	meristem structural organization	BP	2.78862301035839e-07
1518	GO:0006370	2.97033451299228e-09	0.999999999871839	10	22	7-methylguanosine mRNA capping	BP	3.60043498181391e-07
438	GO:0003729	4.44372649972441e-09	1	72	971	mRNA binding	MF	5.29950221596166e-07
1520	GO:0006378	4.7988456394822e-09	0.99999999930576	19	72	mRNA polyadenylation	BP	5.63216899338593e-07
5925	GO:0050665	5.10234923086797e-09	1	48	292	hydrogen peroxide biosynthetic process	BP	5.81182360352286e-07
1904	GO:0007267	5.10912272422216e-09	1	49	261	cell-cell signaling	BP	5.81182360352286e-07
1588	GO:0006491	6.51382124944909e-09	0.999999999531109	12	33	N-glycan processing	BP	7.29745368461008e-07
1851	GO:0007059	7.59781475876174e-09	0.999999998114391	30	181	chromosome segregation	BP	8.38481228750512e-07
4418	GO:0032259	1.11957575934705e-08	1	80	1208	methylation	BP	1.21737399479589e-06
3574	GO:0016592	1.21796171068286e-08	0.999999997147286	27	164	mediator complex	CC	1.30516070852015e-06
2810	GO:0010162	1.25526503128726e-08	1	49	522	seed dormancy process	BP	1.32591852019114e-06
1969	GO:0008150	1.28710219139978e-08	1	501	18172	biological_process	BP	1.32932336038675e-06
3474	GO:0016192	1.2944452522024e-08	1	64	923	vesicle-mediated transport	BP	1.32932336038675e-06
1521	GO:0006379	1.40352382376257e-08	0.999999998950554	12	30	mRNA cleavage	BP	1.42159659628774e-06
1867	GO:0007126	1.4605012674419e-08	1	44	269	NA	NA	1.44201813571775e-06
3556	GO:0016558	1.46269083282163e-08	0.999999996606658	35	310	protein import into peroxisome matrix	BP	1.44201813571775e-06
4011	GO:0019941	1.77287622622333e-08	0.999999995316514	32	243	modification-dependent protein catabolic process	BP	1.72482194956517e-06
1811	GO:0006974	1.80737824551576e-08	0.999999995724518	36	297	cellular response to DNA damage stimulus	BP	1.73555256459007e-06
6506	GO:0071217	1.84105409398162e-08	0.999999998764057	12	23	cellular response to external biotic stimulus	BP	1.74522486806412e-06
5182	GO:0043687	1.90946988768136e-08	1	44	450	post-translational protein modification	BP	1.78716713285012e-06
4242	GO:0031072	1.95912011314928e-08	0.99999999459923	33	392	heat shock protein binding	MF	1.81071676457822e-06
3074	GO:0010564	2.07203821503613e-08	0.999999994129882	34	172	regulation of cell cycle process	BP	1.89143834098483e-06
2739	GO:0010050	2.76034243371941e-08	0.999999993119104	40	241	vegetative phase change	BP	2.48902097011236e-06
2950	GO:0010332	2.83975347374323e-08	0.99999999280821	41	263	response to gamma radiation	BP	2.52977556444065e-06
1976	GO:0008168	2.89879190148905e-08	1	76	1214	methyltransferase activity	MF	2.55162706185834e-06
1931	GO:0008026	3.47016484327016e-08	1	54	336	ATP-dependent helicase activity	MF	3.0186351589576e-06
2754	GO:0010072	3.55691454355193e-08	0.999999989195935	37	162	primary shoot apical meristem specification	BP	3.05811931802593e-06
1514	GO:0006366	6.80724523275907e-08	0.999999979011298	37	383	transcription by RNA polymerase II	BP	5.77534099924145e-06
2899	GO:0010272	6.87354622576748e-08	0.99999999380228	12	33	response to silver ion	BP	5.77534099924145e-06
5364	GO:0045492	7.01966604295644e-08	1	60	715	xylan biosynthetic process	BP	5.83184390130561e-06
165	GO:0000398	9.20253836783161e-08	1	48	558	mRNA splicing, via spliceosome	BP	7.56039652130521e-06
5568	GO:0046898	1.0251787602185e-07	0.999999990223396	12	35	response to cycloheximide	BP	8.32985906929187e-06
3559	GO:0016567	1.11597966263058e-07	1	158	3960	protein ubiquitination	BP	8.96908002770705e-06
2621	GO:0009880	1.25699507602355e-07	0.999999962609568	33	146	embryonic pattern specification	BP	9.99378665819155e-06
4971	GO:0042555	1.33840620888165e-07	0.999999991427716	10	21	MCM complex	CC	1.04869692162586e-05
1297	GO:0005847	1.3473925825596e-07	0.999999986365392	13	30	mRNA cleavage and polyadenylation specificity factor complex	CC	1.04869692162586e-05
421	GO:0003682	1.6411817651846e-07	1	82	1425	chromatin binding	MF	1.26405187205989e-05
4513	GO:0033043	1.6968995570458e-07	0.999999972815249	18	46	regulation of organelle organization	BP	1.29349230152543e-05
5802	GO:0048573	1.79125046511439e-07	0.999999938251009	38	513	photoperiodism, flowering	BP	1.35148019786284e-05
4229	GO:0031011	1.86395177538068e-07	0.999999978125091	13	44	Ino80 complex	CC	1.39212721486512e-05
788	GO:0004482	2.03359381044764e-07	0.999999997578007	5	9	mRNA (guanine-N7-)-methyltransferase activity	MF	1.50363926344499e-05
1498	GO:0006342	2.1101769775281e-07	1	68	619	chromatin silencing	BP	1.54481669028147e-05
6062	GO:0051567	2.85175719841496e-07	1	67	629	histone H3-K9 methylation	BP	2.06724438481179e-05
1489	GO:0006312	3.27219321496157e-07	0.999999902574254	29	242	mitotic recombination	BP	2.3489899642161e-05
4022	GO:0022619	4.31562630279801e-07	1	6	6	generative cell differentiation	BP	3.01035291348005e-05
6118	GO:0051783	4.31562630279801e-07	1	6	6	regulation of nuclear division	BP	3.01035291348005e-05
7333	GO:2000036	4.31562630279801e-07	1	6	6	regulation of stem cell population maintenance	BP	3.01035291348005e-05
826	GO:0004559	5.52877640068014e-07	0.999999956465633	10	23	alpha-mannosidase activity	MF	3.82053950529243e-05
1509	GO:0006357	6.26941721528826e-07	0.999999779938945	35	419	regulation of transcription by RNA polymerase II	BP	4.29222878609642e-05
39	GO:0000085	7.72590937415015e-07	0.999999854206092	16	132	mitotic G2 phase	BP	5.21922811396006e-05
274	GO:0000911	7.76460768914804e-07	0.999999726918233	86	735	cytokinesis by cell plate formation	BP	5.21922811396006e-05
3563	GO:0016571	7.99725486966196e-07	0.999999734841216	32	264	histone methylation	BP	5.32718040597122e-05
5280	GO:0045010	8.13935474686974e-07	0.999999743806706	57	385	actin nucleation	BP	5.37342758913883e-05
6278	GO:0060090	1.2034949550879e-06	1	6	6	molecular adaptor activity	MF	7.87490415745126e-05
5422	GO:0045944	1.29269031154379e-06	0.999999645924405	23	233	positive regulation of transcription by RNA polymerase II	BP	8.38434400311821e-05
218	GO:0000724	1.3660444111331e-06	0.999999474937027	40	318	double-strand break repair via homologous recombination	BP	8.78307163123315e-05
5759	GO:0048449	1.53578463215712e-06	0.999999442817894	36	250	floral organ formation	BP	9.78930307773252e-05
5800	GO:0048571	1.57603770487437e-06	0.999999889908517	9	18	long-day photoperiodism	BP	9.96001947849666e-05
431	GO:0003712	1.92834684878409e-06	0.99999947437335	23	140	transcription coregulator activity	MF	0.000120832174575505
1527	GO:0006397	2.06887894752527e-06	0.99999905068777	81	1045	mRNA processing	BP	0.000128548663344554
1911	GO:0007346	2.15826582102025e-06	0.999999301073909	28	267	regulation of mitotic cell cycle	BP	0.000132985145671864
4864	GO:0036459	2.20136159390904e-06	0.999999365399679	25	129	thiol-dependent ubiquitinyl hydrolase activity	MF	0.000134519567151764
1569	GO:0006464	2.44782197061871e-06	0.999999330678229	22	190	cellular protein modification process	BP	0.000148354062711104
6669	GO:0080008	2.99268448093192e-06	0.999998822802803	38	381	Cul4-RING E3 ubiquitin ligase complex	CC	0.000179901699609842
5374	GO:0045595	3.02976053243749e-06	0.99999896982487	32	140	regulation of cell differentiation	BP	0.000180661688522926
411	GO:0003002	3.18304449116486e-06	0.99999932459599	18	59	regionalization	BP	0.000188283447741384
180	GO:0000439	4.14421046424992e-06	0.999999814213521	6	18	transcription factor TFIIH core complex	CC	0.000241889275472435
2995	GO:0010390	4.18742592108083e-06	0.999999796524714	7	13	histone monoubiquitination	BP	0.000241889275472435
5778	GO:0048505	4.18742592108083e-06	0.999999796524714	7	13	regulation of timing of cell differentiation	BP	0.000241889275472435
789	GO:0004484	4.33013006752931e-06	0.999999954703438	5	6	mRNA guanylyltransferase activity	MF	0.000246284474763936
893	GO:0004651	4.33013006752931e-06	0.999999954703438	5	6	polynucleotide 5'-phosphatase activity	MF	0.000246284474763936
3709	GO:0016925	4.3744030241711e-06	0.999999438274229	10	98	protein sumoylation	BP	0.000246903327944436
2987	GO:0010377	4.97456459838983e-06	0.999999855687978	6	9	guard cell fate commitment	BP	0.000278650989700715
4257	GO:0031123	5.41068814820833e-06	0.999999559678039	8	25	RNA 3'-end processing	BP	0.000300801715547762
673	GO:0004221	5.47311137954475e-06	0.999998424251885	23	123	NA	NA	0.000301369331985895
432	GO:0003713	5.50241544740274e-06	0.999998481136019	21	158	transcription coactivator activity	MF	0.000301369331985895
3655	GO:0016779	5.72387057379048e-06	0.999997703861147	38	302	nucleotidyltransferase activity	MF	0.000311193375166227
4753	GO:0035091	6.02527776417328e-06	0.999997631103278	37	246	phosphatidylinositol binding	MF	0.000322999201307764
2330	GO:0009294	6.02838649992851e-06	0.999998101505777	25	190	DNA mediated transformation	BP	0.000322999201307764
2126	GO:0008641	6.7159725926873e-06	0.99999893256613	12	58	ubiquitin-like modifier activating enzyme activity	MF	0.000357251088851294
1929	GO:0008022	6.88217482655415e-06	0.999999409261955	8	27	protein C-terminus binding	MF	0.000363477147625296
7218	GO:1903866	7.35489363219698e-06	0.999999770921913	6	9	palisade mesophyll development	BP	0.000385688535577762
1502	GO:0006349	7.87251222330768e-06	0.999998424377944	15	62	regulation of gene expression by genetic imprinting	BP	0.000409925037881247
422	GO:0003684	8.24062071239118e-06	0.999997746029551	20	152	damaged DNA binding	MF	0.000426091954877065
1847	GO:0007049	8.60930690670522e-06	0.999996609656463	34	427	cell cycle	BP	0.000442063994917906
1495	GO:0006336	8.86773466938925e-06	1	6	6	DNA replication-independent nucleosome assembly	BP	0.000452193311348028
1460	GO:0006268	9.70126434468336e-06	0.999998226791988	14	46	DNA unwinding involved in DNA replication	BP	0.000491309236743759
2	GO:0000003	9.92138873350154e-06	0.999997539527066	19	71	reproduction	BP	0.000499039104051091
4374	GO:0031935	1.08058961240525e-05	0.999999117337146	8	19	regulation of chromatin silencing	BP	0.000539856729332733
435	GO:0003724	1.11397694849191e-05	0.999997768025196	15	52	RNA helicase activity	MF	0.000552801715244914
1492	GO:0006325	1.13505796242782e-05	0.999996731116434	21	142	chromatin organization	BP	0.000559507904946085
3711	GO:0016929	1.25421357973387e-05	0.999998800940146	8	30	SUMO-specific protease activity	MF	0.000612764853259314
7372	GO:2000653	1.25967348790121e-05	0.999999426640098	6	12	regulation of genetic imprinting	BP	0.000612764853259314
4562	GO:0033523	1.28969579323717e-05	0.999999023655243	7	24	histone H2B ubiquitination	BP	0.000623268672888602
4457	GO:0032504	1.30853109496782e-05	0.999996190545723	22	102	multicellular organism reproduction	BP	0.000628264864687795
1932	GO:0008033	1.31974672032002e-05	0.999996491778007	18	207	tRNA processing	BP	0.000629561758067497
2016	GO:0008278	1.35013015223494e-05	0.99999879902359	9	17	cohesin complex	CC	0.000639927073437507
4235	GO:0031048	1.49903180952699e-05	0.999993137215176	46	407	chromatin silencing by small RNA	BP	0.000705977146474049
835	GO:0004571	1.63108354923425e-05	0.999998763059393	7	21	mannosyl-oligosaccharide 1,2-alpha-mannosidase activity	MF	0.00076330580778722
64	GO:0000151	1.66033796119671e-05	0.999992662335216	41	428	ubiquitin ligase complex	CC	0.000772109363842042
170	GO:0000407	1.69434139049724e-05	0.999996803223816	13	59	phagophore assembly site	CC	0.000782997515083538
558	GO:0004004	1.76255429365936e-05	0.999993052621737	33	247	ATP-dependent RNA helicase activity	MF	0.000809461270019709
843	GO:0004583	1.88777632485965e-05	1	3	3	dolichyl-phosphate-glucose-glycolipid alpha-glucosyltransferase activity	MF	0.00086161840407483
3	GO:0000009	1.90302370484789e-05	1	3	3	alpha-1,6-mannosyltransferase activity	MF	0.000863248912493579
1220	GO:0005694	2.07195006245406e-05	0.999990688017001	41	559	chromosome	CC	0.000933780465384263
1594	GO:0006506	2.08376760601032e-05	0.999996845085636	10	75	GPI anchor biosynthetic process	BP	0.000933780465384263
4458	GO:0032508	2.26103527846061e-05	0.99999318200768	21	138	DNA duplex unwinding	BP	0.00100711414752637
5013	GO:0042787	2.82553335765092e-05	0.999989099900045	29	396	NA	NA	0.00125101758362101
4236	GO:0031053	2.89846437401149e-05	0.999993349800646	15	73	primary miRNA processing	BP	0.00127566937984768
5163	GO:0043601	2.99834859187192e-05	1	3	3	nuclear replisome	CC	0.00131182186321308
6904	GO:0090501	3.03248405434667e-05	0.999992260840423	16	142	RNA phosphodiester bond hydrolysis	BP	0.00131895218222584
1670	GO:0006635	3.07446453649909e-05	0.999986462687106	37	655	fatty acid beta-oxidation	BP	0.0013293912738523
7096	GO:1901409	3.14724413357339e-05	0.999997820313028	6	24	positive regulation of phosphorylation of RNA polymerase II C-terminal domain	BP	0.00135294901881637
1455	GO:0006261	3.21508715181376e-05	0.999985371306865	41	399	DNA-dependent DNA replication	BP	0.00136649530614868
3528	GO:0016444	3.21571792358495e-05	0.999991070924801	18	126	somatic cell DNA recombination	BP	0.00136649530614868
5409	GO:0045892	3.32464866985205e-05	0.999984040497651	45	899	negative regulation of transcription, DNA-templated	BP	0.00140471155799349
249	GO:0000795	3.49380454508149e-05	0.999993653465199	12	45	synaptonemal complex	CC	0.00146779493217799
4806	GO:0035493	3.70969827286364e-05	0.99999965245356	3	6	SNARE complex assembly	BP	0.001549689775681
5388	GO:0045737	4.00774360457481e-05	0.999996988667256	6	30	positive regulation of cyclin-dependent protein serine/threonine kinase activity	BP	0.00166478967484417
837	GO:0004573	4.18949392368923e-05	1	4	4	mannosyl-oligosaccharide glucosidase activity	MF	0.00173056525540549
3702	GO:0016891	4.57881226440557e-05	0.999991317166091	12	49	endoribonuclease activity, producing 5'-phosphomonoesters	MF	0.00188087432683416
1262	GO:0005779	4.68373283455572e-05	0.9999973765718	5	30	integral component of peroxisomal membrane	CC	0.00191334367838149
3565	GO:0016573	4.82281237857891e-05	0.999987433341492	16	105	histone acetylation	BP	0.00195933377622046
3019	GO:0010431	4.88324138871863e-05	0.999979829090364	32	288	seed maturation	BP	0.00197304299607571
812	GO:0004527	4.92317596607131e-05	0.99998538195954	18	271	exonuclease activity	MF	0.00197836755940931
1005	GO:0004842	5.10485902045466e-05	0.999967858838293	101	2698	ubiquitin-protein transferase activity	MF	0.00204028797822929
6735	GO:0080084	5.34225158513881e-05	0.999999373863407	3	7	5S rDNA binding	MF	0.00212368861400626
2428	GO:0009560	5.77865710360181e-05	0.999974923387819	34	433	embryo sac egg cell differentiation	BP	0.00227734420095489
3584	GO:0016607	5.79038017013144e-05	0.999977630157073	27	348	nuclear speck	CC	0.00227734420095489
317	GO:0001075	6.72866723357595e-05	0.999994415676173	8	13	transcription factor activity, RNA polymerase II core promoter sequence-specific binding involved in preinitiation complex assembly	MF	0.00260771535663706
3839	GO:0019034	6.73618654473464e-05	0.999998689997659	4	6	viral replication complex	CC	0.00260771535663706
4875	GO:0039694	6.73618654473464e-05	0.999998689997659	4	6	viral RNA genome replication	BP	0.00260771535663706
1780	GO:0006888	6.84097860330588e-05	0.999971230999022	31	461	ER to Golgi vesicle-mediated transport	BP	0.00263448936421061
5833	GO:0048825	7.06582905696847e-05	0.999970037847858	32	340	cotyledon development	BP	0.00270698134959714
5017	GO:0042800	8.07350956570355e-05	0.999991884238339	8	16	histone methyltransferase activity (H3-K4 specific)	MF	0.00307708916127897
1945	GO:0008094	8.13378989679946e-05	0.999974801439723	19	128	DNA-dependent ATPase activity	MF	0.00308416628189411
746	GO:0004402	8.82561884238973e-05	0.99997452205384	17	118	histone acetyltransferase activity	MF	0.00332941967962396
3434	GO:0016055	9.17764564935128e-05	0.999987489817645	8	48	Wnt signaling pathway	BP	0.00344464527570068
55	GO:0000126	9.6532401216611e-05	0.99999494408723	5	12	transcription factor TFIIIB complex	CC	0.00360070942234738
4256	GO:0031122	9.69084629493005e-05	0.999982811566489	10	55	cytoplasmic microtubule organization	BP	0.00360070942234738
5642	GO:0047484	0.000101026476610654	0.999984559316327	9	38	regulation of response to osmotic stress	BP	0.00373494884029588
137	GO:0000307	0.000103266896393504	0.999990527150309	6	37	cyclin-dependent protein kinase holoenzyme complex	CC	0.00378575190918367
3567	GO:0016575	0.000103424653185705	0.999977702506508	12	68	histone deacetylation	BP	0.00378575190918367
4423	GO:0032300	0.000111383144862171	0.9999837703575	9	28	mismatch repair complex	CC	0.00405698016310785
5110	GO:0043240	0.000114843593478675	0.999999574529145	2	6	Fanconi anaemia nuclear complex	CC	0.00416251730481041
416	GO:0003674	0.000120913243928278	0.999903333757784	411	16973	molecular_function	MF	0.00436113427124725
38	GO:0000082	0.000139361087515682	0.999986967029578	6	28	G1/S transition of mitotic cell cycle	BP	0.005002115927626
1295	GO:0005845	0.000141370575405864	0.999990207552123	5	25	mRNA cap binding complex	CC	0.00504972963551188
1585	GO:0006488	0.000142839544448517	0.999997381938074	3	9	dolichol-linked oligosaccharide biosynthetic process	BP	0.00507767111371315
436	GO:0003725	0.000143755777893298	0.999956515858731	17	128	double-stranded RNA binding	MF	0.00508579053465573
5972	GO:0051082	0.000147282386669327	0.999938159381488	28	503	unfolded protein binding	MF	0.0051700731510788
1900	GO:0007243	0.00014793364591019	0.999986273530401	6	25	NA	NA	0.0051700731510788
283	GO:0000932	0.000148235800382568	0.999948131939242	21	171	P-body	CC	0.0051700731510788
4333	GO:0031510	0.000151486079789587	1	3	3	SUMO activating enzyme complex	CC	0.005258629455231
3573	GO:0016591	0.000153792705244734	0.999974746316211	9	42	RNA polymerase II, holoenzyme	CC	0.00531375356345591
1411	GO:0006139	0.000158376998039346	0.999944072870333	21	187	nucleobase-containing compound metabolic process	BP	0.00544669545815315
6063	GO:0051568	0.000159767083167676	0.999969683476853	11	34	histone H3-K4 methylation	BP	0.00546906394880463
3438	GO:0016075	0.000167260663663646	0.999974812523375	8	54	rRNA catabolic process	BP	0.00569919514805989
6243	GO:0052917	0.000180720403998957	0.999997094085126	3	6	dol-P-Man:Man(7)GlcNAc(2)-PP-Dol alpha-1,6-mannosyltransferase activity	MF	0.00612957186774445
6337	GO:0061630	0.00018547790527027	0.999899150035449	51	1191	ubiquitin protein ligase activity	MF	0.00618023803662924
4395	GO:0032041	0.000186393438215894	0.999981172331169	6	33	NAD-dependent histone deacetylase activity (H3-K14 specific)	MF	0.00618023803662924
5592	GO:0046969	0.000186393438215894	0.999981172331169	6	33	NAD-dependent histone deacetylase activity (H3-K9 specific)	MF	0.00618023803662924
5593	GO:0046970	0.000186393438215894	0.999981172331169	6	33	NAD-dependent histone deacetylase activity (H4-K16 specific)	MF	0.00618023803662924
6954	GO:0097372	0.000186393438215894	0.999981172331169	6	33	NAD-dependent histone deacetylase activity (H3-K18 specific)	MF	0.00618023803662924
1222	GO:0005712	0.000215129074067444	0.999986569204086	5	12	chiasma	CC	0.00708709675357268
2019	GO:0008283	0.000215660910137118	0.999890133150317	42	704	cell proliferation	BP	0.00708709675357268
4853	GO:0036265	0.000225334709897897	0.999982834291286	5	24	RNA (guanine-N7)-methylation	BP	0.00737223382736749
256	GO:0000812	0.000236681247547046	0.999988599609445	4	16	Swr1 complex	CC	0.00770480561185721
5695	GO:0048015	0.000237698972027564	0.999968122881247	8	21	phosphatidylinositol-mediated signaling	BP	0.00770480561185721
1466	GO:0006275	0.000238625978511672	0.999885237418233	37	345	regulation of DNA replication	BP	0.00770480561185721
1006	GO:0004843	0.000245320437754375	0.99991856930263	18	160	thiol-dependent ubiquitin-specific protease activity	MF	0.00788651876850369
2756	GO:0010074	0.000254480137481435	0.999920274726206	17	103	maintenance of meristem identity	BP	0.00812567051563048
7144	GO:1902074	0.000255047299458757	0.999960136399946	8	42	response to salt	BP	0.00812567051563048
5649	GO:0047545	0.000256747123743885	0.999995341330763	3	6	2-hydroxyglutarate dehydrogenase activity	MF	0.00812567051563048
534	GO:0003973	0.000257155382831692	0.999999199494652	2	3	(S)-2-hydroxy-acid oxidase activity	MF	0.00812567051563048
3527	GO:0016442	0.000279898811510678	0.999946024698568	10	38	RISC complex	CC	0.00880668856302107
4076	GO:0030131	0.000292521603603195	0.999946303131112	9	51	clathrin adaptor complex	CC	0.00916485058068654
5250	GO:0044419	0.00029588855617649	0.999967400599952	6	33	interspecies interaction between organisms	BP	0.00923122356273826
6010	GO:0051276	0.000300636407255478	0.999902089724153	17	154	chromosome organization	BP	0.00933993947582775
5273	GO:0044822	0.000306261109637364	0.999890362055825	19	361	NA	NA	0.00947487299020365
2990	GO:0010381	0.000316400944455759	0.999998906364095	2	3	peroxisome-chloroplast membrane tethering	BP	0.00974778576377451
1857	GO:0007067	0.000327470022255505	0.999843703783871	34	445	NA	NA	0.0100469433384116
6067	GO:0051573	0.000331831399191584	1	3	3	negative regulation of histone H3-K9 methylation	BP	0.0100969603523563
7368	GO:2000616	0.000331831399191584	1	3	3	negative regulation of histone H3-K9 acetylation	BP	0.0100969603523563
3786	GO:0018105	0.000344465708278204	0.999869997309562	21	227	peptidyl-serine phosphorylation	BP	0.0104384403565944
20	GO:0000042	0.000347867130460938	1	3	3	NA	NA	0.0104984880107272
664	GO:0004175	0.000389841413307245	0.999884287190193	14	207	endopeptidase activity	MF	0.0117174284959096
4108	GO:0030261	0.000425552010409426	0.999938585009959	8	20	chromosome condensation	BP	0.012738994190151
3026	GO:0010445	0.000437289802711374	0.999928266812964	8	33	nuclear dicing body	CC	0.0130375838759996
5398	GO:0045814	0.000451038712259362	0.999926448350997	8	31	negative regulation of gene expression, epigenetic	BP	0.0133934949335169
1475	GO:0006289	0.000465146136454269	0.999878216516771	12	97	nucleotide-excision repair	BP	0.0137459470733213
1462	GO:0006270	0.00046662600965697	0.999796474489664	27	246	DNA replication initiation	BP	0.0137459470733213
2166	GO:0008780	0.000471484159589108	0.999998006037132	2	3	acyl-[acyl-carrier-protein]-UDP-N-acetylglucosamine O-acyltransferase activity	MF	0.0138339439523884
2997	GO:0010393	0.000476757483867991	0.999949648742465	6	17	galacturonan metabolic process	BP	0.013933378797312
1778	GO:0006886	0.000484605702317413	0.999727913685289	50	828	intracellular protein transport	BP	0.0141069864682478
917	GO:0004693	0.000491653474665466	0.999876799780905	11	144	cyclin-dependent protein serine/threonine kinase activity	MF	0.0142560227124567
502	GO:0003910	0.00049461178288521	0.999933293834171	7	22	DNA ligase (ATP) activity	MF	0.0142857793853642
2562	GO:0009790	0.00050438365511675	0.999793588925581	23	277	embryo development	BP	0.0145065899933814
6657	GO:0072684	0.000506180716566458	1	3	3	mitochondrial tRNA 3'-trailer cleavage, endonucleolytic	BP	0.0145065899933814
6956	GO:0097466	0.000514915831236749	0.999974959482564	4	9	ubiquitin-dependent glycoprotein ERAD pathway	BP	0.0146999523404036
6437	GO:0070651	0.000542112806216336	0.999997539339528	2	3	nonfunctional rRNA decay	BP	0.0154168541890907
87	GO:0000184	0.000560684302954247	0.999847086187068	13	62	nuclear-transcribed mRNA catabolic process, nonsense-mediated decay	BP	0.0158839070346502
1896	GO:0007219	0.000566964178226742	0.99996299666222	4	25	Notch signaling pathway	BP	0.0159858606984584
226	GO:0000740	0.00056924451265699	0.99998321313007	3	9	nuclear membrane fusion	BP	0.0159858606984584
4975	GO:0042586	0.000570769167486207	0.999981707519263	3	12	peptide deformylase activity	MF	0.0159858606984584
3504	GO:0016303	0.000573931422870657	0.999982143872861	5	6	1-phosphatidylinositol-3-kinase activity	MF	0.0160137695875684
6860	GO:0090316	0.000595173858066432	0.999985545890048	3	6	positive regulation of intracellular protein transport	BP	0.0165440432576812
1841	GO:0007033	0.000607367446036155	0.999743809695773	24	249	vacuole organization	BP	0.0168197561647615
5829	GO:0048765	0.000623364488514336	0.999658389811511	46	465	root hair cell differentiation	BP	0.0171983471196828
2195	GO:0008853	0.00064660354221085	0.99998215849765	3	7	exodeoxyribonuclease III activity	MF	0.0177731843535577
1454	GO:0006260	0.000658982621236502	0.999647086023719	42	510	DNA replication	BP	0.0180463611163804
6381	GO:0070262	0.000704431561349081	0.99995788577665	4	12	peptidyl-serine dephosphorylation	BP	0.0192198042974727
2697	GO:0009987	0.000727886005262226	0.999881815237878	7	48	cellular process	BP	0.0197867247165768
522	GO:0003950	0.000759321267155267	0.999856405360592	8	53	NAD+ ADP-ribosyltransferase activity	MF	0.0205656463346009
7017	GO:0102522	0.000780077295726436	1	3	3	tRNA 4-demethylwyosine alpha-amino-alpha-carboxypropyltransferase activity	MF	0.0210506989948951
802	GO:0004516	0.000788698534295524	0.99997886506571	3	6	nicotinate phosphoribosyltransferase activity	MF	0.0211291194296417
3905	GO:0019358	0.000788698534295524	0.99997886506571	3	6	nicotinate nucleotide salvage	BP	0.0211291194296417
557	GO:0004003	0.00079959866358115	0.9997694615034	13	73	ATP-dependent DNA helicase activity	MF	0.0212064581111521
7321	GO:2000024	0.000799607253339746	0.999753089848124	14	96	regulation of leaf development	BP	0.0212064581111521
62	GO:0000149	0.000800189587910662	0.999861413367556	7	119	SNARE binding	MF	0.0212064581111521
244	GO:0000790	0.000816898557481317	0.999815780586924	9	153	nuclear chromatin	CC	0.0214846304613232
1211	GO:0005681	0.000818788757326813	0.999638299507994	25	309	spliceosomal complex	CC	0.0214846304613232
4227	GO:0030983	0.000819403001094556	0.999798497827991	11	47	mismatched DNA binding	MF	0.0214846304613232
2129	GO:0008650	0.000840020594059652	0.999990422168775	2	9	rRNA (uridine-2'-O-)-methyltransferase activity	MF	0.0219473931889649
1480	GO:0006298	0.000846958942553203	0.999770512065754	12	62	mismatch repair	BP	0.022027617494069
148	GO:0000347	0.000849049362430303	0.999824630724326	9	39	THO complex	CC	0.022027617494069
4412	GO:0032197	0.000869840662542865	0.999921029122792	5	14	transposition, RNA-mediated	BP	0.0223319508987567
6068	GO:0051574	0.000869840662542865	0.999921029122792	5	14	positive regulation of histone H3-K9 methylation	BP	0.0223319508987567
6851	GO:0090241	0.000869840662542865	0.999921029122792	5	14	negative regulation of histone H4 acetylation	BP	0.0223319508987567
6933	GO:0097031	0.000926908545853932	0.999994475315039	2	3	NA	NA	0.0236329716829103
6934	GO:0097034	0.000926908545853932	0.999994475315039	2	3	NA	NA	0.0236329716829103
3550	GO:0016538	0.000960067041838099	0.999804614184732	8	97	cyclin-dependent protein serine/threonine kinase regulator activity	MF	0.0243942807812746
329	GO:0001129	0.000973329813050607	0.999922209668531	6	9	NA	NA	0.0246465775263568
6847	GO:0090213	0.000994259297398249	0.999934912086877	6	8	regulation of radial pattern formation	BP	0.0250906254094289
5741	GO:0048358	0.00103946495580745	0.999901705153462	5	14	mucilage pectin biosynthetic process	BP	0.0261421900790486
810	GO:0004525	0.00105351492173713	0.999744536883727	10	58	ribonuclease III activity	MF	0.0264057265468621
2836	GO:0010198	0.00106402809015482	0.999953221129132	3	23	synergid death	BP	0.0265791341169079
319	GO:0001077	0.0010866948389575	0.999870806307623	6	15	proximal promoter DNA-binding transcription activator activity, RNA polymerase II-specific	MF	0.027007304540989
4165	GO:0030619	0.00109269792646923	0.999827221053357	7	24	U1 snRNA binding	MF	0.027007304540989
126	GO:0000288	0.00109578177500348	0.999843649230894	6	35	nuclear-transcribed mRNA catabolic process, deadenylation-dependent decay	BP	0.027007304540989
1499	GO:0006344	0.00109612925125246	0.999754612985609	10	32	maintenance of chromatin silencing	BP	0.027007304540989
1506	GO:0006353	0.00110296256104282	0.999848613046481	6	26	DNA-templated transcription, termination	BP	0.027007304540989
3490	GO:0016255	0.00110673698619416	0.999883606112735	5	20	attachment of GPI anchor to protein	BP	0.027007304540989
5004	GO:0042765	0.00110673698619416	0.999883606112735	5	20	GPI-anchor transamidase complex	CC	0.027007304540989
747	GO:0004407	0.00111700280326372	0.999805834858648	7	45	histone deacetylase activity	MF	0.0271681537083287
1762	GO:0006858	0.00113911821776182	0.999986567409917	2	6	extracellular transport	BP	0.0276152134496095
4438	GO:0032407	0.00122550376161521	0.999929662422801	4	8	MutSalpha complex binding	MF	0.0296123359914473
7292	GO:1990429	0.00126282102835988	0.999950825519249	3	9	peroxisomal importomer complex	CC	0.0304078670649043
1925	GO:0008013	0.0012669329972579	1	3	3	beta-catenin binding	MF	0.0304078670649043
5342	GO:0045332	0.00127076425791932	0.999730456535361	9	32	phospholipid translocation	BP	0.0304078670649043
5078	GO:0043130	0.00128110825092201	0.999670168975024	10	94	ubiquitin binding	MF	0.0305564980881205
1536	GO:0006412	0.00128847689588102	0.99917133032085	69	2417	translation	BP	0.030633434624258
5142	GO:0043484	0.00130222020961095	0.999813166217553	6	28	regulation of RNA splicing	BP	0.0307774916498223
4369	GO:0031902	0.00130594920602113	0.999491142372861	18	243	late endosome membrane	CC	0.0307774916498223
5173	GO:0043631	0.0013070235837225	0.999857224261973	5	20	RNA polyadenylation	BP	0.0307774916498223
6905	GO:0090502	0.00132844936828531	0.999466867020121	19	247	RNA phosphodiester bond hydrolysis, endonucleolytic	BP	0.0311827131082589
4774	GO:0035267	0.00135695368687406	0.999731579353144	8	35	NuA4 histone acetyltransferase complex	CC	0.0317509986099582
3419	GO:0016032	0.00137523854690385	0.999479332920338	17	216	viral process	BP	0.0320773306492336
4694	GO:0034497	0.00141704425880258	0.999838398249816	5	23	protein localization to phagophore assembly site	BP	0.0329203191822126
3065	GO:0010506	0.00142148846312752	0.999849586553128	5	16	regulation of autophagy	BP	0.0329203191822126
325	GO:0001104	0.00142473656184853	0.999637980279248	10	62	NA	NA	0.0329203191822126
497	GO:0003904	0.00145445031163227	0.999940478368872	3	9	deoxyribodipyrimidine photo-lyase activity	MF	0.0335021981439534
3525	GO:0016435	0.0015084842928754	0.999976854205491	2	9	rRNA (guanine) methyltransferase activity	MF	0.0346389219301885
4435	GO:0032389	0.0015230189918325	0.999894985716837	4	10	MutLalpha complex	CC	0.0348644037944568
3031	GO:0010452	0.00154085363114339	0.999774010974863	6	26	histone H3-K36 methylation	BP	0.035163801693439
3646	GO:0016763	0.00156062442478072	0.999871001322774	4	19	transferase activity, transferring pentosyl groups	MF	0.0355054061440882
6088	GO:0051721	0.00157622874189163	0.999933640638608	3	9	protein phosphatase 2A binding	MF	0.0357504150844992
4576	GO:0033588	0.00161620998478488	0.999804761157448	5	28	Elongator holoenzyme complex	CC	0.0365451273012215
6411	GO:0070481	0.00164526123271161	0.999978494776135	2	5	nuclear-transcribed mRNA catabolic process, non-stop decay	BP	0.0368638228929383
6468	GO:0070966	0.00164526123271161	0.999978494776135	2	5	nuclear-transcribed mRNA catabolic process, no-go decay	BP	0.0368638228929383
6488	GO:0071025	0.00164526123271161	0.999978494776135	2	5	RNA surveillance	BP	0.0368638228929383
4239	GO:0031062	0.00171730494181025	0.99982812209086	5	12	positive regulation of histone methylation	BP	0.0383617907545166
800	GO:0004514	0.0017607211238543	0.999922918890702	3	9	nicotinate-nucleotide diphosphorylase (carboxylating) activity	MF	0.0392131686439117
1700	GO:0006723	0.00177313405421175	0.999717528863752	7	18	cuticle hydrocarbon biosynthetic process	BP	0.0392266193774881
91	GO:0000209	0.00177441351805146	0.999380588595271	14	251	protein polyubiquitination	BP	0.0392266193774881
7074	GO:1901001	0.00177724066695409	0.99966865571638	7	40	negative regulation of response to salt stress	BP	0.0392266193774881
1298	GO:0005849	0.00183199324286471	0.999779979706492	5	22	mRNA cleavage factor complex	CC	0.0403147560647074
2112	GO:0008568	0.00185380637478659	0.99976889939612	5	28	microtubule-severing ATPase activity	MF	0.040462513170292
600	GO:0004070	0.00186189688181991	0.999971807195689	2	6	aspartate carbamoyltransferase activity	MF	0.040462513170292
845	GO:0004585	0.00186189688181991	0.999971807195689	2	6	ornithine carbamoyltransferase activity	MF	0.040462513170292
2349	GO:0009348	0.00186189688181991	0.999971807195689	2	6	ornithine carbamoyltransferase complex	CC	0.040462513170292
4211	GO:0030915	0.00186606937937105	0.999770456278534	5	25	Smc5-Smc6 complex	CC	0.040462513170292
4436	GO:0032390	0.00189588423664952	0.999861044440201	4	10	MutLbeta complex	CC	0.0409887954555162
836	GO:0004572	0.00191909598312344	1	3	3	mannosyl-oligosaccharide 1,3-1,6-alpha-mannosidase activity	MF	0.041369666761559
5787	GO:0048522	0.00193828661800811	0.999564388101506	8	76	positive regulation of cellular process	BP	0.0416618931789302
6423	GO:0070536	0.00198570789080417	0.999901629116569	3	12	protein K63-linked deubiquitination	BP	0.0424712228344123
308	GO:0001026	0.00198742806339013	0.999926156184936	3	6	NA	NA	0.0424712228344123
4777	GO:0035279	0.00200711908685343	0.999723255029607	6	16	mRNA cleavage involved in gene silencing by miRNA	BP	0.0427127714649593
439	GO:0003730	0.00201028461858342	0.999674653902046	6	37	mRNA 3'-UTR binding	MF	0.0427127714649593
6499	GO:0071108	0.00202903360785207	0.999894210456656	3	15	protein K48-linked deubiquitination	BP	0.0429876060070436
4180	GO:0030674	0.00204636824234659	0.99955608375374	8	43	protein binding, bridging	MF	0.0432309908111735
2641	GO:0009910	0.00207006023218436	0.999168232400359	18	171	negative regulation of flower development	BP	0.0435348017999933
163	GO:0000394	0.00207252505187958	0.998981094995258	27	478	RNA splicing, via endonucleolytic cleavage and ligation	BP	0.0435348017999933
4733	GO:0034968	0.00208371452591634	0.998890996503651	34	425	histone lysine methylation	BP	0.0436458504380322
3100	GO:0010636	0.0021288477911039	1	3	3	positive regulation of mitochondrial fusion	BP	0.0442695076975917
5735	GO:0048312	0.0021288477911039	1	3	3	intracellular distribution of mitochondria	BP	0.0442695076975917
6617	GO:0071902	0.00213145046528843	1	3	3	positive regulation of protein serine/threonine kinase activity	BP	0.0442695076975917
816	GO:0004535	0.00215140802663132	0.999722433551926	5	28	poly(A)-specific ribonuclease activity	MF	0.044558854198633
5939	GO:0050792	0.00216335162743261	0.999808104300125	4	17	regulation of viral process	BP	0.0446810668526165
1281	GO:0005815	0.00219220214083807	0.999576834313683	7	39	microtubule organizing center	CC	0.0451508151235563
1946	GO:0008097	0.00223933168213862	0.999774951810438	4	55	5S rRNA binding	MF	0.0458282099744671
4207	GO:0030897	0.00224915528706774	0.999760091499593	5	12	HOPS complex	CC	0.0458282099744671
5032	GO:0042868	0.00225647352435618	0.999896906995881	3	8	antisense RNA metabolic process	BP	0.0458282099744671
37	GO:0000079	0.00225676666469728	0.999412849874529	9	135	regulation of cyclin-dependent protein serine/threonine kinase activity	BP	0.0458282099744671
5804	GO:0048575	0.00225692267018713	0.999705577312028	5	28	short-day photoperiodism, flowering	BP	0.0458282099744671
666	GO:0004177	0.00226227977288078	0.999236689819936	13	143	aminopeptidase activity	MF	0.0458282099744671
5812	GO:0048598	0.00227092975421138	0.999896010278545	3	8	embryonic morphogenesis	BP	0.0458777448159535
3697	GO:0016881	0.00228511315285918	0.999118528311595	16	231	acid-amino acid ligase activity	MF	0.0460384922404381
4176	GO:0030659	0.00230942332015179	0.999368977832963	10	67	cytoplasmic vesicle membrane	CC	0.0464018370358759
6531	GO:0071333	0.00232619543184316	0.999612339784811	6	37	cellular response to glucose stimulus	BP	0.0466121653741147
4887	GO:0042026	0.00234872203388023	0.999450536182476	8	92	protein refolding	BP	0.0469363532932715
5974	GO:0051087	0.00245520072062089	0.999412338864718	8	147	chaperone binding	MF	0.0489319518282233
5719	GO:0048227	0.00250405343657319	0.999868118081452	3	11	plasma membrane to endosome transport	BP	0.0497714277151133
