## Supplementary File 2 for "Validation and characterisation of a wheat GENIE3 network using an independent RNA-Seq dataset": RWP-RKgenie3_GOseq_enrichment.txt

category	over_represented_pvalue	under_represented_pvalue	numDEInCat	numInCat	term	ontology	over_rep_padj
5152	GO:0043531	1.18100147935337e-15	1	209	2197	ADP binding	MF	8.73232493833883e-12
2586	GO:0009827	4.605103218299e-14	1	71	548	plant-type cell wall modification	BP	1.70250665980514e-10
2607	GO:0009860	4.93448627310163e-11	1	128	1450	pollen tube growth	BP	1.21618638344378e-07
4135	GO:0030410	8.38898226622032e-09	0.99999999969165	9	18	nicotianamine synthase activity	MF	1.17453041471552e-05
4137	GO:0030418	8.38898226622032e-09	0.99999999969165	9	18	nicotianamine biosynthetic process	BP	1.17453041471552e-05
3033	GO:0010466	9.53094737394254e-09	0.99999999860762	17	138	negative regulation of peptidase activity	BP	1.17453041471552e-05
5815	GO:0048610	4.19773571436186e-08	0.999999995243768	14	46	NA	NA	4.43400826742737e-05
4304	GO:0031396	5.21290825236703e-08	0.999999987502333	25	177	regulation of protein ubiquitination	BP	4.68005885832943e-05
4136	GO:0030414	5.69658232688191e-08	0.999999990482541	17	154	peptidase inhibitor activity	MF	4.68005885832943e-05
1024	GO:0004867	1.4489825896766e-07	0.999999966564695	22	237	serine-type endopeptidase inhibitor activity	MF	0.000107137772680688
2119	GO:0008612	4.2105948155545e-07	0.999999977185968	8	21	peptidyl-lysine modification to peptidyl-hypusine	BP	0.000283028527874636
1245	GO:0005758	6.13271574784134e-07	0.999999903575948	14	92	mitochondrial intermembrane space	CC	0.000377877501996157
4282	GO:0031297	9.59869788128598e-07	1	3	3	replication fork processing	BP	0.000545944401032527
7156	GO:1902347	1.22734171302826e-06	0.999999930051912	8	17	response to strigolactone	BP	0.000648211759009354
448	GO:0003779	1.71127356965323e-06	0.999999349599664	38	333	actin binding	MF	0.000843543784934399
1885	GO:0007165	2.10633010066131e-06	0.999998689098819	271	4038	signal transduction	BP	0.000912713166315308
6538	GO:0071369	2.22153745270148e-06	0.999999400542649	22	164	cellular response to ethylene stimulus	BP	0.000912713166315308
6602	GO:0071732	2.22191465968022e-06	0.999999401604561	22	159	cellular response to nitric oxide	BP	0.000912713166315308
4025	GO:0022625	2.98199604236399e-06	0.999998980259132	29	410	cytosolic large ribosomal subunit	CC	0.00116046730195997
5963	GO:0051017	3.77807712786155e-06	0.999999329635797	14	64	actin filament bundle assembly	BP	0.00139675511417041
3847	GO:0019135	4.66292182215972e-06	1	4	4	deoxyhypusine monooxygenase activity	MF	0.00164179256919281
1795	GO:0006915	7.68765848866482e-06	0.999995981305478	73	849	apoptotic process	BP	0.0025837521302358
1794	GO:0006914	1.24342510500561e-05	0.999995879137002	25	213	autophagy	BP	0.00399734140278761
6557	GO:0071472	2.2304322378898e-05	0.999991262171309	31	314	cellular response to salt stress	BP	0.00687158998623215
1737	GO:0006811	4.44367293926348e-05	0.999976682062802	57	649	ion transport	BP	0.0127866302450607
7174	GO:1902479	4.4962454202269e-05	0.999997872803813	5	14	positive regulation of defense response to bacterium, incompatible interaction	BP	0.0127866302450607
340	GO:0001510	4.94533864963366e-05	0.999975869959022	45	668	RNA methylation	BP	0.0132805667209664
3028	GO:0010449	5.02915699468569e-05	0.99998911736199	13	76	root meristem growth	BP	0.0132805667209664
4649	GO:0034220	5.32520185301945e-05	0.999981161588944	24	198	ion transmembrane transport	BP	0.0135774284486985
6876	GO:0090404	5.68888312641737e-05	0.999982823786672	19	130	pollen tube tip	CC	0.0140018688301952
133	GO:0000303	5.87040754308966e-05	0.999986157998979	14	85	response to superoxide	BP	0.0140018688301952
6126	GO:0051881	7.22299667461817e-05	1	3	3	regulation of mitochondrial membrane potential	BP	0.0158616925943494
1747	GO:0006825	7.23502144961802e-05	0.999984666662429	12	87	copper ion transport	BP	0.0158616925943494
2083	GO:0008478	7.61364676059117e-05	1	3	3	pyridoxal kinase activity	MF	0.0158616925943494
5023	GO:0042816	7.61364676059117e-05	1	3	3	vitamin B6 metabolic process	BP	0.0158616925943494
5826	GO:0048700	7.72276079789801e-05	0.999995585182362	5	18	acquisition of desiccation tolerance in seed	BP	0.0158616925943494
6612	GO:0071821	8.02630941935667e-05	0.999999022075248	3	6	FANCM-MHF complex	CC	0.0160396032018171
2620	GO:0009877	8.98273957181469e-05	0.999998113951077	4	6	nodulation	BP	0.0165620599447519
383	GO:0002128	9.53603380286782e-05	1	3	3	tRNA nucleoside ribose methylation	BP	0.0165620599447519
4429	GO:0032321	9.57614699940137e-05	0.999997954882809	4	6	NA	NA	0.0165620599447519
5478	GO:0046417	9.71725335599892e-05	0.999994901060547	5	12	chorismate metabolic process	BP	0.0165620599447519
2211	GO:0008902	0.000110549551392246	1	3	3	hydroxymethylpyrimidine kinase activity	MF	0.0165620599447519
2232	GO:0008972	0.000110549551392246	1	3	3	phosphomethylpyrimidine kinase activity	MF	0.0165620599447519
1057	GO:0005034	0.000110974071355754	0.999995005676476	5	9	osmosensor activity	MF	0.0165620599447519
2625	GO:0009884	0.000110974071355754	0.999995005676476	5	9	cytokinin receptor activity	MF	0.0165620599447519
2626	GO:0009885	0.000110974071355754	0.999995005676476	5	9	transmembrane histidine kinase cytokinin receptor activity	MF	0.0165620599447519
4014	GO:0019955	0.000110974071355754	0.999995005676476	5	9	cytokine binding	MF	0.0165620599447519
4729	GO:0034757	0.000110974071355754	0.999995005676476	5	9	negative regulation of iron ion transport	BP	0.0165620599447519
1018	GO:0004857	0.000111041624999873	0.99996006069149	22	301	enzyme inhibitor activity	MF	0.0165620599447519
1928	GO:0008021	0.000111996618506572	0.999988387083568	7	21	synaptic vesicle	CC	0.0165620599447519
2698	GO:0009991	0.000121782757046965	1	3	3	response to extracellular stimulus	BP	0.017656111874613
4340	GO:0031537	0.000128704060112407	0.99997942777525	9	41	regulation of anthocyanin metabolic process	BP	0.0183007273167527
69	GO:0000156	0.000134542548145363	0.999959157583468	17	149	phosphorelay response regulator activity	MF	0.0184595798626755
3548	GO:0016531	0.00013481435117453	0.999991019923145	5	21	copper chaperone activity	MF	0.0184595798626755
5540	GO:0046713	0.000140335257294379	0.99993579742672	35	329	borate transport	BP	0.0188661616806298
1802	GO:0006952	0.000145236684763406	0.999885342716879	339	6067	defense response	BP	0.0191764294132254
2898	GO:0010271	0.000162470425268004	0.999986653896757	6	15	regulation of chlorophyll catabolic process	BP	0.0210755495514319
5430	GO:0046027	0.000170905211349908	1	3	3	phospholipid:diacylglycerol acyltransferase activity	MF	0.0213300604254674
5848	GO:0048868	0.00017245531112239	0.999924142686509	31	326	pollen tube development	BP	0.0213300604254674
5126	GO:0043401	0.000175424968792271	1	3	3	steroid hormone mediated signaling pathway	BP	0.0213300604254674
3124	GO:0010951	0.000176954150842594	0.999957444186988	12	155	negative regulation of endopeptidase activity	BP	0.0213300604254674
6828	GO:0086010	0.000181499711311374	1	3	3	membrane depolarization during action potential	BP	0.0213300604254674
4585	GO:0033617	0.000184626187535554	0.999986956932811	5	20	mitochondrial respiratory chain complex IV assembly	BP	0.0213300604254674
5550	GO:0046820	0.000189288970288286	1	3	3	4-amino-4-deoxychorismate synthase activity	MF	0.0213300604254674
5961	GO:0051015	0.000189414577963657	0.999928707481437	23	190	actin filament binding	MF	0.0213300604254674
5274	GO:0044843	0.00019039545416295	0.999989539749997	5	10	cell cycle G1/S phase transition	BP	0.0213300604254674
21	GO:0000045	0.00020953419852298	0.999950502434395	12	79	autophagosome assembly	BP	0.0231238188638644
6945	GO:0097249	0.000218176536868343	0.999996255966562	3	6	mitochondrial respiratory chain supercomplex	CC	0.0237234899059489
4977	GO:0042594	0.000227284035790483	0.999966605628518	8	31	response to starvation	BP	0.0243556255164469
4626	GO:0034045	0.00025148785428394	0.999968348813438	7	27	phagophore assembly site membrane	CC	0.0256297859289377
2108	GO:0008551	0.000253311175237808	0.999991528218593	4	7	cadmium-exporting ATPase activity	MF	0.0256297859289377
3261	GO:0015434	0.000253311175237808	0.999991528218593	4	7	cadmium-transporting ATPase activity	MF	0.0256297859289377
3533	GO:0016463	0.000253311175237808	0.999991528218593	4	7	zinc-exporting ATPase activity	MF	0.0256297859289377
5110	GO:0043240	0.000256505836995048	0.999995345824191	3	6	Fanconi anaemia nuclear complex	CC	0.0256297859289377
4559	GO:0033500	0.000293553906219597	0.999941329849454	10	46	carbohydrate homeostasis	BP	0.0289405011011693
1314	GO:0005886	0.00029799308740255	0.999746342200969	727	13857	plasma membrane	CC	0.028991590634927
6628	GO:0072321	0.000312871934526017	0.999992494573145	3	9	chaperone-mediated protein transport	BP	0.0300438322582515
1571	GO:0006468	0.000373165674728542	0.999699359152443	356	5991	protein phosphorylation	BP	0.035374192294139
71	GO:0000160	0.000405662439633402	0.999765151360589	57	771	phosphorelay signal transduction system	BP	0.0375079611757022
6432	GO:0070584	0.000405820515831238	0.99997080668776	5	12	mitochondrion morphogenesis	BP	0.0375079611757022
3133	GO:0012505	0.000413266293769984	0.999733417675331	86	1176	endomembrane system	CC	0.0377183205299956
5850	GO:0048870	0.000418298929329137	0.999998334577364	2	3	cell motility	BP	0.0377183205299956
921	GO:0004707	0.000450149401704493	0.999868853567702	14	97	MAP kinase activity	MF	0.0401012611590725
4038	GO:0023014	0.000502083603900427	0.999817944568621	19	149	signal transduction by protein phosphorylation	BP	0.044195311514759
3279	GO:0015633	0.000515033717481064	0.999993153907243	3	4	zinc-transporting ATPase activity	MF	0.0448018742006469
909	GO:0004673	0.000542595727552338	0.999881308382735	10	50	protein histidine kinase activity	MF	0.046420811477164
1922	GO:0007623	0.000546201054708313	0.999676567862794	59	801	circadian rhythm	BP	0.046420811477164
