## Supplementary File 2 for "Validation and characterisation of a wheat GENIE3 network using an independent RNA-Seq dataset": S1Fa-likegenie3_GOseq_enrichment.txt

category	over_represented_pvalue	under_represented_pvalue	numDEInCat	numInCat	term	ontology	over_rep_padj
4989	GO:0042719	7.46783313572408e-10	0.999999999988344	7	18	mitochondrial intermembrane space protein transporter complex	CC	3.68845957717882e-06
3971	GO:0019776	9.97689904565546e-10	0.999999999982622	7	22	Atg8 ligase activity	MF	3.68845957717882e-06
4011	GO:0019941	3.39343172581254e-09	1	14	243	modification-dependent protein catabolic process	BP	7.64594068753099e-06
1229	GO:0005732	4.77939806732937e-09	0.999999999719064	10	73	small nucleolar ribonucleoprotein complex	CC	7.64594068753099e-06
5289	GO:0045039	5.39115592032367e-09	0.999999999871625	7	27	protein import into mitochondrial inner membrane	BP	7.64594068753099e-06
160	GO:0000387	6.20444199691452e-09	0.999999999776508	8	42	spliceosomal snRNP assembly	BP	7.64594068753099e-06
3144	GO:0015031	1.96252411051917e-08	0.999999994655529	32	1468	protein transport	BP	1.83301109386559e-05
4520	GO:0033110	1.98324164875909e-08	0.999999999853673	5	9	Cvt vesicle membrane	CC	1.83301109386559e-05
3709	GO:0016925	2.45500038873634e-08	0.999999998238849	10	98	protein sumoylation	BP	2.01691920825739e-05
3977	GO:0019786	4.34437408571157e-08	0.999999999565694	5	11	Atg8-specific protease activity	MF	3.21223019897514e-05
2230	GO:0008969	5.90922719051467e-08	0.999999997930061	7	32	NA	NA	3.97207507696959e-05
21	GO:0000045	8.8823675904837e-08	0.999999995183246	8	79	autophagosome assembly	BP	5.47301883033637e-05
5271	GO:0044804	1.36228435303336e-07	0.999999994214899	7	57	autophagy of nucleus	BP	7.74825423563745e-05
1018	GO:0004857	2.1729654652288e-07	0.999999965148858	15	301	enzyme inhibitor activity	MF	0.000106398632674598
3973	GO:0019779	2.26596116769065e-07	0.999999996296303	5	16	Atg8 activating enzyme activity	MF	0.000106398632674598
6346	GO:0065002	2.30237776953418e-07	0.999999993102455	6	29	intracellular protein transmembrane transport	BP	0.000106398632674598
177	GO:0000422	3.55311569592187e-07	0.999999982374675	7	67	autophagy of mitochondrion	BP	0.000154539632092037
4162	GO:0030599	5.06343430110821e-07	0.99999991824282	14	295	pectinesterase activity	MF	0.000207994629013301
1596	GO:0006511	6.54636208944923e-07	0.999999752851969	41	2507	ubiquitin-dependent protein catabolic process	BP	0.000254756848891514
1025	GO:0004869	9.87643027020361e-07	0.9999999092648	9	95	cysteine-type endopeptidase inhibitor activity	MF	0.000365131627089427
1214	GO:0005685	1.07316593491863e-06	0.999999937489118	7	61	U1 snRNP	CC	0.000377856615370873
4099	GO:0030234	1.34472836318575e-06	0.999999869987935	9	126	enzyme regulator activity	MF	0.000451950978063429
176	GO:0000421	1.57743048251293e-06	0.999999957237152	5	27	autophagosome membrane	CC	0.000507109608160895
3836	GO:0019013	2.22448855535428e-06	0.999999692447779	11	239	viral nucleocapsid	CC	0.000678359945600518
2602	GO:0009853	2.29361626183567e-06	0.999999456509974	18	591	photorespiration	BP	0.000678359945600518
1258	GO:0005775	3.90263863986674e-06	0.999999868044676	5	36	vacuolar lumen	CC	0.00110985038858364
3264	GO:0015450	7.5995490740049e-06	0.999998938461476	10	202	P-P-bond-hydrolysis-driven protein transmembrane transporter activity	MF	0.00208115058715527
165	GO:0000398	8.6880615744323e-06	0.999998057920004	15	558	mRNA splicing, via spliceosome	BP	0.00229426883147687
6119	GO:0051788	1.07998558537661e-05	0.999997256443669	17	637	response to misfolded protein	BP	0.0027535908338878
1215	GO:0005686	1.58962660712333e-05	0.999998924288377	6	59	U2 snRNP	CC	0.0038879040143486
1780	GO:0006888	1.65351015605781e-05	0.999996586012128	13	461	ER to Golgi vesicle-mediated transport	BP	0.0038879040143486
3215	GO:0015215	1.68262007653713e-05	0.999999851078338	3	9	nucleotide transmembrane transporter activity	MF	0.0038879040143486
1211	GO:0005681	1.9079888044507e-05	0.999996658997275	11	309	spliceosomal complex	CC	0.00427505127882075
6001	GO:0051246	2.13131057288327e-05	0.999997504984603	8	135	regulation of protein metabolic process	BP	0.00463497363997025
313	GO:0001055	2.4995460634289e-05	0.999998724942091	5	48	RNA polymerase II activity	MF	0.00528046959799808
1245	GO:0005758	2.72117186959851e-05	0.999997325232147	7	92	mitochondrial intermembrane space	CC	0.0054873909519712
4027	GO:0022627	2.79319372705428e-05	0.999993970457203	13	308	cytosolic small ribosomal subunit	CC	0.0054873909519712
1826	GO:0007005	2.89367862117678e-05	0.999997776954906	6	86	mitochondrion organization	BP	0.0054873909519712
4991	GO:0042721	2.89435010991178e-05	0.999999751344849	3	6	TIM22 mitochondrial import inner membrane insertion complex	CC	0.0054873909519712
1511	GO:0006360	3.57187006438197e-05	0.999998044414669	5	45	transcription by RNA polymerase I	BP	0.00654333418000948
170	GO:0000407	3.62830269651594e-05	0.999997972484594	5	59	phagophore assembly site	CC	0.00654333418000948
6484	GO:0071013	3.79411663817119e-05	0.999996028313823	7	121	catalytic step 2 spliceosome	CC	0.00667945200538994
5071	GO:0043086	4.0451346350502e-05	0.999989668716251	15	536	negative regulation of catalytic activity	BP	0.00695575011431655
5518	GO:0046540	4.24300827227777e-05	0.999996530947694	6	74	U4/U6 x U5 tri-snRNP complex	CC	0.00706120732390469
6775	GO:0080129	4.29746185523007e-05	0.999989594222692	14	498	proteasome core complex assembly	BP	0.00706120732390469
1234	GO:0005741	4.98263183675812e-05	0.999993367902584	8	180	mitochondrial outer membrane	CC	0.00800903908717164
3978	GO:0019787	5.51784100336978e-05	0.999992580783955	8	151	ubiquitin-like protein transferase activity	MF	0.00868062050615237
6482	GO:0071011	6.37802114331859e-05	0.999994371063185	6	78	precatalytic spliceosome	CC	0.00982481006952034
1201	GO:0005665	6.51840807419231e-05	0.999992569878197	7	117	RNA polymerase II, core complex	CC	0.00983614475521999
1230	GO:0005736	8.59111335233686e-05	0.999994269740165	5	53	RNA polymerase I complex	CC	0.0127045384254358
1212	GO:0005682	0.000102833345602624	0.999992871978025	5	53	U5 snRNP	CC	0.0149088187722706
6628	GO:0072321	0.000115628426303693	0.999998033083631	3	9	chaperone-mediated protein transport	BP	0.0164414727709521
1256	GO:0005773	0.000120472141360057	0.999942674821488	38	2994	vacuole	CC	0.0165550295272064
4150	GO:0030529	0.000120905003309325	0.999955912677733	22	1019	NA	NA	0.0165550295272064
1522	GO:0006383	0.000131921785424728	0.99999028609109	5	60	transcription by RNA polymerase III	BP	0.0177350851169171
69	GO:0000156	0.000143872829474414	0.999981233569615	7	149	phosphorelay response regulator activity	MF	0.018996351805961
1270	GO:0005789	0.000149532477028112	0.999937022424795	28	2056	endoplasmic reticulum membrane	CC	0.0193972479850151
340	GO:0001510	0.000211356366765164	0.99993421972376	16	668	RNA methylation	BP	0.0269442926872694
6313	GO:0061025	0.000260330714262301	0.999913865353363	17	934	membrane fusion	BP	0.0325903746464832
2293	GO:0009165	0.000264460708518933	0.999948467433227	9	337	nucleotide biosynthetic process	BP	0.0325903746464832
6608	GO:0071806	0.000290222942656868	0.999957576903673	7	142	protein transmembrane transport	BP	0.035178826852539
1665	GO:0006626	0.000298748056246656	0.999934402366031	10	328	protein targeting to mitochondrion	BP	0.0352901353311857
5113	GO:0043248	0.0003006868441797	0.999940497340354	9	290	proteasome assembly	BP	0.0352901353311857
6477	GO:0071004	0.000360093067890269	0.999978051858511	4	50	U2-type prespliceosome	CC	0.0416020022496977
1514	GO:0006366	0.000416833638508398	0.999904337929181	10	383	transcription by RNA polymerase II	BP	0.0474164295866322
