## Supplementary File 2 for "Validation and characterisation of a wheat GENIE3 network using an independent RNA-Seq dataset": SBPgenie3_GOseq_enrichment.txt

category	over_represented_pvalue	under_represented_pvalue	numDEInCat	numInCat	term	ontology	over_rep_padj
5364	GO:0045492	4.31662255700159e-14	1	100	715	xylan biosynthetic process	BP	3.19171071864697e-10
1179	GO:0005576	1.51284557050395e-11	1	427	6188	extracellular region	CC	5.59299007415309e-08
3006	GO:0010413	3.80692588875184e-11	1	83	604	glucuronoxylan metabolic process	BP	9.38280334047704e-08
5925	GO:0050665	8.92381438080175e-10	1	58	292	hydrogen peroxide biosynthetic process	BP	1.6495670882912e-06
3033	GO:0010466	5.78392607204242e-09	0.999999999250031	16	138	negative regulation of peptidase activity	BP	7.73843782657558e-06
3474	GO:0016192	6.27950053549547e-09	1	93	923	vesicle-mediated transport	BP	7.73843782657558e-06
1583	GO:0006486	8.31550946254491e-09	1	82	579	protein glycosylation	BP	8.78355385229386e-06
2864	GO:0010228	1.95133631684762e-08	1	133	1153	vegetative to reproductive phase transition of meristem	BP	1.79534231183862e-05
3710	GO:0016926	2.18529629517819e-08	1	55	298	protein desumoylation	BP	1.79534231183862e-05
1155	GO:0005488	2.80050471224704e-08	1	282	2974	binding	MF	2.00415590332068e-05
5711	GO:0048193	3.06765802825817e-08	1	68	608	Golgi vesicle transport	BP	2.00415590332068e-05
4136	GO:0030414	3.25261980522696e-08	0.999999995132492	16	154	peptidase inhibitor activity	MF	2.00415590332068e-05
3636	GO:0016746	5.42403002186273e-08	1	73	795	transferase activity, transferring acyl groups	MF	3.08502138320408e-05
1584	GO:0006487	9.90790289719705e-08	1	56	365	protein N-linked glycosylation	BP	4.92597956793372e-05
5155	GO:0043547	1.04257982234581e-07	0.999999969816729	32	143	positive regulation of GTPase activity	BP	4.92597956793372e-05
1778	GO:0006886	1.06594093977468e-07	1	85	828	intracellular protein transport	BP	4.92597956793372e-05
1076	GO:0005097	2.01747771023024e-07	0.999999964770596	18	61	NA	NA	8.13462374567961e-05
4487	GO:0032851	2.01747771023024e-07	0.999999964770596	18	61	NA	NA	8.13462374567961e-05
5013	GO:0042787	2.09031445993931e-07	0.99999993991946	47	396	NA	NA	8.13462374567961e-05
5380	GO:0045703	3.51925393601247e-07	0.999999975287938	9	29	ketoreductase activity	MF	0.000130106818014381
1905	GO:0007275	4.02950060177425e-07	1	149	2158	multicellular organism development	BP	0.000141384689635542
5426	GO:0045962	4.39734467618246e-07	0.999999970026529	9	24	positive regulation of development, heterochronic	BP	0.000141384689635542
1075	GO:0005096	4.39795491157352e-07	0.999999852041505	36	222	GTPase activator activity	MF	0.000141384689635542
1025	GO:0004869	5.99769207169292e-07	0.999999929682119	11	95	cysteine-type endopeptidase inhibitor activity	MF	0.000184778896575406
6063	GO:0051568	7.33415256893542e-07	0.999999897096818	15	34	histone H3-K4 methylation	BP	0.000216914896378834
7147	GO:1902183	7.99256357895041e-07	0.999999844409036	18	64	regulation of shoot apical meristem development	BP	0.000222863841807584
299	GO:0000978	8.13811702570296e-07	0.999999919333434	11	28	RNA polymerase II proximal promoter sequence-specific DNA binding	MF	0.000222863841807584
4427	GO:0032313	8.90887917558443e-07	0.999999845969493	16	55	NA	NA	0.000235258045086683
2884	GO:0010254	1.62195780036466e-06	0.999999961508564	6	9	nectary development	BP	0.000413543309513667
2806	GO:0010158	1.89218999332956e-06	0.999999744187443	12	46	abaxial cell fate specification	BP	0.000466361760355959
2639	GO:0009908	1.96372824086014e-06	0.999999073261237	92	961	flower development	BP	0.000468380858481287
2719	GO:0010025	3.29251657754698e-06	0.999998752662214	36	253	wax biosynthetic process	BP	0.00075516848410604
2111	GO:0008565	3.37037597721116e-06	0.999998605365425	43	341	protein transporter activity	MF	0.00075516848410604
6197	GO:0052689	3.79109347498177e-06	0.999998403771149	43	498	carboxylic ester hydrolase activity	MF	0.000759754556665511
881	GO:0004638	3.94264269500833e-06	0.999999959548471	5	6	phosphoribosylaminoimidazole carboxylase activity	MF	0.000759754556665511
882	GO:0004639	3.94264269500833e-06	0.999999959548471	5	6	phosphoribosylaminoimidazolesuccinocarboxamide synthase activity	MF	0.000759754556665511
5438	GO:0046084	3.94264269500833e-06	0.999999959548471	5	6	adenine biosynthetic process	BP	0.000759754556665511
2739	GO:0010050	3.96921360013514e-06	0.999998391854741	42	241	vegetative phase change	BP	0.000759754556665511
1186	GO:0005634	4.03026008293815e-06	0.999996630496977	1563	27079	nucleus	CC	0.000759754556665511
4753	GO:0035091	4.1101139121748e-06	0.999998298733418	44	246	phosphatidylinositol binding	MF	0.000759754556665511
3004	GO:0010411	4.68492534519811e-06	0.999998668201234	22	175	xyloglucan metabolic process	BP	0.000844886292741337
2463	GO:0009630	4.84216760877787e-06	0.999997345422517	95	663	gravitropism	BP	0.000852452078554847
5072	GO:0043087	5.02469662676128e-06	0.999998324663675	29	144	regulation of GTPase activity	BP	0.000864014112983091
2275	GO:0009098	5.22961516194024e-06	0.999999398242964	10	33	leucine biosynthetic process	BP	0.000878813056986048
3124	GO:0010951	8.11814701176031e-06	0.999998461389757	13	155	negative regulation of endopeptidase activity	BP	0.00133390175566568
3434	GO:0016055	8.48722346036033e-06	0.99999865445917	12	48	Wnt signaling pathway	BP	0.00136422891882401
4930	GO:0042309	1.05692780112714e-05	0.999993010484224	168	2823	homoiothermy	BP	0.00162810920031959
5943	GO:0050825	1.05692780112714e-05	0.999993010484224	168	2823	ice binding	MF	0.00162810920031959
6578	GO:0071555	1.14785980145416e-05	0.999992797198846	129	1430	cell wall organization	BP	0.00173209701468409
1173	GO:0005543	1.26331673787304e-05	0.999994423735916	44	287	phospholipid binding	MF	0.00186819279196666
4270	GO:0031209	1.33419462660247e-05	0.999998312933463	11	24	SCAR complex	CC	0.00192092404035481
180	GO:0000439	1.35342699096731e-05	0.999999053453578	7	18	transcription factor TFIIH core complex	CC	0.00192092404035481
7254	GO:1905393	1.37691336406282e-05	0.999999243240845	7	12	plant organ formation	BP	0.00192092404035481
1270	GO:0005789	1.49455846263443e-05	0.999990114922306	155	2056	endoplasmic reticulum membrane	CC	0.00204643801346648
3815	GO:0018454	1.80449362925731e-05	0.999998544601176	7	25	acetoacetyl-CoA reductase activity	MF	0.00242589561722337
3556	GO:0016558	1.88014099783113e-05	0.999991895328819	39	310	protein import into peroxisome matrix	BP	0.00248245759606488
3637	GO:0016747	2.1078120274129e-05	0.999989284303274	57	712	transferase activity, transferring acyl groups other than amino-acyl groups	MF	0.00268828571621417
3518	GO:0016413	2.10874454341929e-05	0.999993647770595	21	143	O-acetyltransferase activity	MF	0.00268828571621417
4130	GO:0030371	2.1947159224656e-05	0.999998698709871	7	12	translation repressor activity	MF	0.00275046263232384
2536	GO:0009741	2.42486869814409e-05	0.999988449199075	47	582	response to brassinosteroid	BP	0.00296667357146295
2741	GO:0010052	2.44748563509927e-05	0.999996911817425	9	37	guard cell differentiation	BP	0.00296667357146295
7312	GO:1990937	2.72075904642525e-05	0.999997920370184	7	17	xylan acetylation	BP	0.00324472457891425
3957	GO:0019706	2.9566792041993e-05	0.999993112288731	15	82	protein-cysteine S-palmitoyltransferase activity	MF	0.00344172897644453
2670	GO:0009954	2.97904590874289e-05	0.99999570096029	10	36	proximal/distal pattern formation	BP	0.00344172897644453
5161	GO:0043572	3.43306533602637e-05	0.999998028722986	6	13	plastid fission	BP	0.00386019995040499
2023	GO:0008289	3.44567482724817e-05	0.999985012739166	36	456	lipid binding	MF	0.00386019995040499
4162	GO:0030599	3.55874765595306e-05	0.99998754048891	24	295	pectinesterase activity	MF	0.00392737017434581
2453	GO:0009616	3.7962828245603e-05	0.999980562256172	57	361	virus induced gene silencing	BP	0.00412789929482336
2716	GO:0010022	5.13242300839464e-05	0.999996601236542	6	15	meristem determinacy	BP	0.00549987474261884
4886	GO:0042025	5.43181460435168e-05	1	3	3	host cell nucleus	CC	0.00573754816922519
4207	GO:0030897	5.92937989493596e-05	0.999995856171844	7	12	HOPS complex	CC	0.00613472534091639
1904	GO:0007267	6.03453719936051e-05	0.999971286274014	45	261	cell-cell signaling	BP	0.00613472534091639
1311	GO:0005882	6.13970347887223e-05	1	3	3	intermediate filament	CC	0.00613472534091639
5298	GO:0045095	6.13970347887223e-05	1	3	3	keratin filament	CC	0.00613472534091639
1024	GO:0004867	6.34350013727495e-05	0.99998158579538	17	237	serine-type endopeptidase inhibitor activity	MF	0.0062538453353348
3964	GO:0019750	6.70229050633657e-05	1	3	3	chloroplast localization	BP	0.00645908842973882
6456	GO:0070860	6.72639720164849e-05	1	3	3	RNA polymerase I core factor complex	CC	0.00645908842973882
1379	GO:0006073	7.92315423667478e-05	0.99998157136484	13	108	cellular glucan metabolic process	BP	0.00741567119316118
3645	GO:0016762	7.92315423667478e-05	0.99998157136484	13	108	xyloglucan:xyloglucosyl transferase activity	MF	0.00741567119316118
2526	GO:0009727	8.50855416058252e-05	0.999987136273501	9	41	detection of ethylene stimulus	BP	0.00786403118291839
286	GO:0000956	9.72429381571223e-05	0.999951818974157	46	314	nuclear-transcribed mRNA catabolic process	BP	0.00887671956461435
1262	GO:0005779	0.000100898306951637	0.999988875467741	7	30	integral component of peroxisomal membrane	CC	0.00902930963179197
3018	GO:0010430	0.00010135687035958	0.999993209178332	6	12	fatty acid omega-oxidation	BP	0.00902930963179197
1066	GO:0005083	0.000110648074757075	0.99999638942231	5	7	NA	NA	0.00968466424513822
1830	GO:0007017	0.000112042695568817	0.999959927118856	23	147	microtubule-based process	BP	0.00968466424513822
2628	GO:0009887	0.000112642835418162	0.999942326899426	49	348	animal organ morphogenesis	BP	0.00968466424513822
1767	GO:0006869	0.000121928982117776	0.999944723178168	34	471	lipid transport	BP	0.0102565533279504
475	GO:0003861	0.000122191093855326	0.999996636785845	4	7	3-isopropylmalate dehydratase activity	MF	0.0102565533279504
5374	GO:0045595	0.000123455943493046	0.999949172339736	31	140	regulation of cell differentiation	BP	0.0102565533279504
3020	GO:0010434	0.000129599125606654	0.999985894317427	7	23	bract formation	BP	0.0106472881637289
3697	GO:0016881	0.000135077657823774	0.999946675052795	26	231	acid-amino acid ligase activity	MF	0.0109754307906482
2370	GO:0009415	0.000145219735880797	0.999975133497174	9	68	response to water	BP	0.011671247033724
4066	GO:0030117	0.000174066037222211	0.999946488460047	18	82	membrane coat	CC	0.0138391857980756
2565	GO:0009799	0.000184247562926402	0.99999319665488	4	9	specification of symmetry	BP	0.0144928348965725
5017	GO:0042800	0.000188333311708223	0.999978427145564	8	16	histone methyltransferase activity (H3-K4 specific)	MF	0.0146582790186379
1599	GO:0006516	0.00020206731475223	0.999975661683563	7	26	glycoprotein catabolic process	BP	0.0155633929716457
2754	GO:0010072	0.000205156894403102	0.999910770649554	32	162	primary shoot apical meristem specification	BP	0.0156384544042942
2321	GO:0009267	0.000209164429203556	0.999973490996717	7	34	cellular response to starvation	BP	0.0157812427503173
4631	GO:0034052	0.000216143474679971	0.999981251880499	6	15	positive regulation of plant-type hypersensitive response	BP	0.0161430793109465
1569	GO:0006464	0.000237952966174477	0.999906991254557	24	190	cellular protein modification process	BP	0.0175942423189408
4115	GO:0030276	0.000278957049381473	0.999905768316209	19	106	clathrin binding	MF	0.0201406154569188
844	GO:0004584	0.000280563077098003	1	3	3	dolichyl-phosphate-mannose-glycolipid alpha-mannosyltransferase activity	MF	0.0201406154569188
4329	GO:0031501	0.000280563077098003	1	3	3	mannosyltransferase complex	CC	0.0201406154569188
4433	GO:0032365	0.000299988137475109	0.999987383237866	4	9	intracellular lipid transport	BP	0.0213280027739515
4019	GO:0022414	0.000309229134074132	1	3	3	reproductive process	BP	0.0217756211175631
3502	GO:0016298	0.000314629450678291	0.999840152030937	40	501	lipase activity	MF	0.0219468882859933
5944	GO:0050826	0.000320457386168748	0.999760279725456	196	3358	response to freezing	BP	0.0221445038629133
2807	GO:0010159	0.000324355881555897	0.999986069463829	4	9	specification of animal organ position	BP	0.0222063647057806
1841	GO:0007033	0.000349388488060649	0.999839237277923	32	249	vacuole organization	BP	0.0237007200066096
4871	GO:0038032	0.000366441214718014	0.999988767685791	4	6	termination of G protein-coupled receptor signaling pathway	BP	0.0246315121965909
5454	GO:0046202	0.000371997524916618	0.999964181303999	6	15	cyanide biosynthetic process	BP	0.0247797270201214
2770	GO:0010090	0.000376771511945408	0.999775415333388	67	510	trichome morphogenesis	BP	0.0248736478511103
589	GO:0004049	0.000381526436532743	0.999960703577472	6	18	anthranilate synthase activity	MF	0.0249646590417974
1670	GO:0006635	0.000388081761477599	0.99977970253283	54	655	fatty acid beta-oxidation	BP	0.0250634157705593
18	GO:0000038	0.000389815095160173	0.999851916627371	21	202	very long-chain fatty acid metabolic process	BP	0.0250634157705593
5857	GO:0050080	0.000415469158337069	0.999994877707029	3	4	malonyl-CoA decarboxylase activity	MF	0.0264825772133128
7006	GO:0102344	0.000460472245270778	0.99998976893122	3	6	3-hydroxy-behenoyl-CoA dehydratase activity	MF	0.0286545700562633
7007	GO:0102345	0.000460472245270778	0.99998976893122	3	6	3-hydroxy-lignoceroyl-CoA dehydratase activity	MF	0.0286545700562633
5763	GO:0048457	0.000465045767751096	0.999984784185879	4	6	floral whorl morphogenesis	BP	0.0286545700562633
6667	GO:0080006	0.000465045767751096	0.999984784185879	4	6	internode patterning	BP	0.0286545700562633
3087	GO:0010599	0.000485514550061083	0.999896711648292	11	31	production of lsiRNA involved in RNA interference	BP	0.0296685502739806
1504	GO:0006351	0.000494361978891882	0.999595848370581	390	6449	transcription, DNA-templated	BP	0.02984755252706
4013	GO:0019953	0.000497945136313958	0.999768675361159	30	379	sexual reproduction	BP	0.02984755252706
2547	GO:0009759	0.000501543843979653	0.999758096842792	33	373	indole glucosinolate biosynthetic process	BP	0.02984755252706
1340	GO:0005976	0.000504590758166418	0.999916213393043	8	31	polysaccharide metabolic process	BP	0.02984755252706
2894	GO:0010267	0.000521898134592427	0.99970081725698	56	409	production of ta-siRNAs involved in RNA interference	BP	0.0306263079934635
1472	GO:0006284	0.000557740196058096	0.999826392833559	15	97	base-excision repair	BP	0.0321921024224705
5280	GO:0045010	0.000561008711177649	0.999678090716788	56	385	actin nucleation	BP	0.0321921024224705
5757	GO:0048446	0.000561642035772071	0.999861381507555	11	77	petal morphogenesis	BP	0.0321921024224705
5902	GO:0050486	0.000574331489672268	0.999992066848032	3	4	intramolecular transferase activity, transferring hydroxy groups	MF	0.0326662079587442
6415	GO:0070505	0.000587099280892282	0.999985804468266	3	6	pollen coat	CC	0.0331374968161644
1087	GO:0005199	0.000605978048744407	0.999734003246945	26	272	structural constituent of cell wall	MF	0.0339439522152739
6577	GO:0071554	0.000623612604461807	0.999784527404346	17	133	cell wall organization or biogenesis	BP	0.0346691097548166
3782	GO:0018024	0.000632521081280968	0.99974444183161	23	138	histone-lysine N-methyltransferase activity	MF	0.0349019468282946
2590	GO:0009832	0.000684561654712795	0.999604065597537	54	500	plant-type cell wall biogenesis	BP	0.03721198363629
6067	GO:0051573	0.000690601109531937	1	3	3	negative regulation of histone H3-K9 methylation	BP	0.03721198363629
7368	GO:2000616	0.000690601109531937	1	3	3	negative regulation of histone H3-K9 acetylation	BP	0.03721198363629
7003	GO:0102336	0.000704581783754477	0.999853845666636	9	50	3-oxo-arachidoyl-CoA synthase activity	MF	0.03721198363629
7004	GO:0102337	0.000704581783754477	0.999853845666636	9	50	3-oxo-cerotoyl-CoA synthase activity	MF	0.03721198363629
7005	GO:0102338	0.000704581783754477	0.999853845666636	9	50	3-oxo-lignoceronyl-CoA synthase activity	MF	0.03721198363629
2181	GO:0008812	0.000721561709950923	0.999917312411198	6	17	choline dehydrogenase activity	MF	0.037838491371469
5695	GO:0048015	0.000748249158189907	0.999879773571466	8	21	phosphatidylinositol-mediated signaling	BP	0.0386972891630078
3164	GO:0015097	0.000753639388622278	0.999882900088956	7	31	mercury ion transmembrane transporter activity	MF	0.0386972891630078
3294	GO:0015694	0.000753639388622278	0.999882900088956	7	31	mercury ion transport	BP	0.0386972891630078
418	GO:0003677	0.000764706154251903	0.999354124702562	531	9431	DNA binding	MF	0.0389947400313005
3869	GO:0019209	0.000783994773957068	1	3	3	kinase activator activity	MF	0.0391679551259362
4934	GO:0042327	0.000783994773957068	1	3	3	positive regulation of phosphorylation	BP	0.0391679551259362
5156	GO:0043550	0.000783994773957068	1	3	3	regulation of lipid kinase activity	BP	0.0391679551259362
70	GO:0000159	0.000797008609048953	0.999722409682877	17	105	protein phosphatase type 2A complex	CC	0.0395508835926709
524	GO:0003952	0.00082446984059787	1	3	3	NAD+ synthase (glutamine-hydrolyzing) activity	MF	0.040640866675871
618	GO:0004104	0.000846856003318519	0.999695180400373	17	177	cholinesterase activity	MF	0.04140660409317
3065	GO:0010506	0.000851301581414552	0.99990121895134	6	16	regulation of autophagy	BP	0.04140660409317
549	GO:0003994	0.000856804223188398	0.999841721677557	8	36	aconitate hydratase activity	MF	0.04140660409317
4811	GO:0035542	0.000908826253929654	0.9999342145346	5	9	regulation of SNARE complex assembly	BP	0.0436354631269861
7298	GO:1990538	0.000920729891830231	0.999742946441294	12	77	xylan O-acetyltransferase activity	MF	0.0439217859367273
3996	GO:0019888	0.00096411464075495	0.999792670530888	9	46	protein phosphatase regulator activity	MF	0.0456965618829622
5981	GO:0051127	0.00101782363631096	0.999917846875991	6	9	positive regulation of actin nucleation	BP	0.0479349552030779
6340	GO:0061659	0.00104004685086658	1	3	3	ubiquitin-like protein ligase activity	MF	0.0486715595905538
4187	GO:0030695	0.00105494501057319	1	3	3	GTPase regulator activity	MF	0.0490021778696391
5295	GO:0045056	0.00106036630499625	1	3	3	transcytosis	BP	0.0490021778696391
411	GO:0003002	0.0010750952477988	0.999659496644403	15	59	regionalization	BP	0.0493742500759277
