## Supplementary File 2 for "Validation and characterisation of a wheat GENIE3 network using an independent RNA-Seq dataset": SRSgenie3_GOseq_enrichment.txt

category	over_represented_pvalue	under_represented_pvalue	numDEInCat	numInCat	term	ontology	over_rep_padj
5769	GO:0048479	1.44346596961257e-16	1	9	15	style development	BP	1.06729873793154e-12
5770	GO:0048480	1.65160892684001e-14	1	9	22	stigma development	BP	6.10599820252752e-11
428	GO:0003700	1.92098344687979e-12	1	78	5312	DNA-binding transcription factor activity	MF	4.73458386874305e-09
2661	GO:0009938	4.37073134897027e-12	1	9	38	negative regulation of gibberellic acid mediated signaling pathway	BP	8.07929689857154e-09
4930	GO:0042309	2.39918394014352e-11	1	50	2823	homoiothermy	BP	2.95659434223686e-08
5943	GO:0050825	2.39918394014352e-11	1	50	2823	ice binding	MF	2.95659434223686e-08
2604	GO:0009855	5.61451448123369e-11	1	19	398	determination of bilateral symmetry	BP	5.93053143917742e-08
5944	GO:0050826	3.64120870138369e-09	1	51	3358	response to freezing	BP	3.15239175969886e-06
2708	GO:0010014	3.8371011410995e-09	1	17	406	meristem initiation	BP	3.15239175969886e-06
2740	GO:0010051	4.39551182604302e-09	0.999999999181577	26	957	xylem and phloem pattern formation	BP	3.25004144417621e-06
2882	GO:0010252	6.90297030273874e-09	0.999999999564425	10	123	auxin homeostasis	BP	4.64005112895002e-06
2600	GO:0009851	9.04084980014722e-09	0.999999999298657	11	150	auxin biosynthetic process	BP	5.57067028519071e-06
3435	GO:0016068	2.91183077861192e-07	0.999999955582457	14	402	type I hypersensitivity	BP	0.000165615975208127
5786	GO:0048519	6.00528688463069e-07	0.999999947272899	9	138	negative regulation of biological process	BP	0.000317164937321138
418	GO:0003677	8.10434100724846e-07	0.999999711118076	95	9431	DNA binding	MF	0.000399489982717301
5750	GO:0048439	1.1984428120302e-06	0.999999846403872	11	242	flower morphogenesis	BP	0.000553830384509456
2774	GO:0010094	2.13747015503381e-06	0.999999970580445	4	14	specification of carpel identity	BP	0.000883610800552609
5785	GO:0048513	2.15106767783973e-06	0.999999857808255	7	88	animal organ development	BP	0.000883610800552609
5763	GO:0048457	6.73763077662779e-06	0.99999996463347	3	6	floral whorl morphogenesis	BP	0.00237228771249456
6667	GO:0080006	6.73763077662779e-06	0.99999996463347	3	6	internode patterning	BP	0.00237228771249456
849	GO:0004591	6.73763077662779e-06	0.99999996463347	3	6	oxoglutarate dehydrogenase (succinyl-transferring) activity	MF	0.00237228771249456
2529	GO:0009734	8.11206503909221e-06	0.999997318821395	25	1460	auxin-activated signaling pathway	BP	0.00272639131359308
1508	GO:0006355	1.36579407826729e-05	0.999992257850059	93	9543	regulation of transcription, DNA-templated	BP	0.0043907310498732
5749	GO:0048438	1.61876726041688e-05	0.999998521432514	7	117	floral whorl development	BP	0.00498715213480099
2759	GO:0010077	2.04242882481853e-05	0.999998996983598	5	52	maintenance of inflorescence meristem identity	BP	0.00604068749228329
1504	GO:0006351	2.48426170380168e-05	0.999986730132438	68	6449	transcription, DNA-templated	BP	0.00706485809150371
336	GO:0001228	3.23942761467291e-05	0.999996682370889	7	139	DNA-binding transcription activator activity, RNA polymerase II-specific	MF	0.00887123251218204
2628	GO:0009887	3.57930527928421e-05	0.999993277874611	11	348	animal organ morphogenesis	BP	0.00945192258393838
6550	GO:0071452	4.23443573784628e-05	0.999999455597106	3	11	cellular response to singlet oxygen	BP	0.0107963509812536
3811	GO:0018364	6.94059709790169e-05	0.999999888516851	2	3	peptidyl-glutamine methylation	BP	0.0171062583139617
7254	GO:1905393	7.18247273939863e-05	0.999998871275122	3	12	plant organ formation	BP	0.0171313559468108
5323	GO:0045252	8.10783515365737e-05	0.99999864867078	3	13	oxoglutarate dehydrogenase complex	CC	0.0187341666019196
5311	GO:0045165	8.48522551885013e-05	0.999996544563724	4	35	cell fate commitment	BP	0.0190120477231448
6793	GO:0080149	0.000108187878255775	0.999999611930256	2	6	sucrose induced translational repression	BP	0.0235276815242118
2755	GO:0010073	0.000126517373067098	0.999959168161416	18	949	meristem maintenance	BP	0.0257702068002866
4031	GO:0022843	0.000131010834363555	0.999999710356228	2	3	voltage-gated cation channel activity	MF	0.0257702068002866
4886	GO:0042025	0.000137396519582571	0.999999688873562	2	3	host cell nucleus	CC	0.0257702068002866
2333	GO:0009299	0.000137686968277702	0.999993564140154	4	41	mRNA transcription	BP	0.0257702068002866
6456	GO:0070860	0.000138420282710888	0.999999685381701	2	3	RNA polymerase I core factor complex	CC	0.0257702068002866
5159	GO:0043565	0.000144425950496492	0.999935609433864	32	2454	sequence-specific DNA binding	MF	0.0257702068002866
5167	GO:0043619	0.000146382024021103	0.999999657783704	2	3	regulation of transcription from RNA polymerase II promoter in response to oxidative stress	BP	0.0257702068002866
7339	GO:2000068	0.000146382024021103	0.999999657783704	2	3	regulation of defense response to insect	BP	0.0257702068002866
1913	GO:0007389	0.00021436938650126	0.999959521004743	9	295	pattern specification process	BP	0.0368615638090771
3593	GO:0016624	0.000300444185126989	0.999991669809944	3	19	oxidoreductase activity, acting on the aldehyde or oxo group of donors, disulfide as acceptor	MF	0.0459961932082834
4231	GO:0031021	0.00030481653600296	0.999998308070634	2	5	interphase microtubule organizing center	CC	0.0459961932082834
4639	GO:0034080	0.00030481653600296	0.999998308070634	2	5	CENP-A containing nucleosome assembly	BP	0.0459961932082834
5122	GO:0043388	0.00030481653600296	0.999998308070634	2	5	positive regulation of DNA binding	BP	0.0459961932082834
6033	GO:0051417	0.00030481653600296	0.999998308070634	2	5	microtubule nucleation by spindle pole body	BP	0.0459961932082834
6326	GO:0061495	0.00030481653600296	0.999998308070634	2	5	gamma-tubulin small complex, mitotic spindle pole body	CC	0.0459961932082834
