## Supplementary File 2 for "Validation and characterisation of a wheat GENIE3 network using an independent RNA-Seq dataset": TAZgenie3_GOseq_enrichment.txt

category	over_represented_pvalue	under_represented_pvalue	numDEInCat	numInCat	term	ontology	over_rep_padj
1186	GO:0005634	3.70007165229583e-48	1	1007	27079	nucleus	CC	2.73583297970754e-44
431	GO:0003712	2.0006919000223e-35	1	53	140	transcription coregulator activity	MF	7.39655795438246e-32
2010	GO:0008270	1.30932544830383e-34	1	338	6472	zinc ion binding	MF	3.22705078825284e-31
746	GO:0004402	7.44704839485736e-24	1	38	118	histone acetyltransferase activity	MF	1.37658689578938e-20
1509	GO:0006357	1.55285727182852e-21	1	55	419	regulation of transcription by RNA polymerase II	BP	1.99956712465487e-18
418	GO:0003677	2.08293255566354e-21	1	360	9431	DNA binding	MF	1.99956712465487e-18
6567	GO:0071490	2.16344833611563e-21	1	13	35	cellular response to far red light	BP	1.99956712465487e-18
6568	GO:0071491	2.16344833611563e-21	1	13	35	cellular response to red light	BP	1.99956712465487e-18
6133	GO:0051973	4.34346460475579e-21	1	12	15	positive regulation of telomerase activity	BP	3.56839747639603e-18
3565	GO:0016573	6.82286735722541e-21	1	33	105	histone acetylation	BP	5.04482812393247e-18
286	GO:0000956	5.15042302741235e-20	1	61	314	nuclear-transcribed mRNA catabolic process	BP	3.46202071497154e-17
6569	GO:0071492	4.09268704706211e-19	1	13	47	cellular response to UV-A	BP	2.5217773354981e-16
3584	GO:0016607	2.7939454128917e-18	1	46	348	nuclear speck	CC	1.58911018330163e-15
6566	GO:0071486	1.07104739844303e-16	1	14	65	cellular response to high light intensity	BP	5.65666033149127e-14
6564	GO:0071483	9.13183707380096e-16	1	15	54	cellular response to blue light	BP	4.50138688824562e-13
2639	GO:0009908	2.560053593486e-15	1	78	961	flower development	BP	1.18306476688972e-12
2792	GO:0010117	1.64901983529748e-14	1	13	65	photoprotection	BP	7.17226627187623e-12
2463	GO:0009630	3.98342677496387e-14	1	91	663	gravitropism	BP	1.63630319856016e-11
1504	GO:0006351	4.30335903653712e-14	1	253	6449	transcription, DNA-templated	BP	1.67468614295555e-11
3470	GO:0016168	4.68684858204326e-13	1	16	226	chlorophyll binding	MF	1.73272792078139e-10
5566	GO:0046872	6.63203526351375e-13	1	331	9321	metal ion binding	MF	2.33510803516289e-10
3710	GO:0016926	9.77924888846781e-13	1	49	298	protein desumoylation	BP	3.28671664915141e-10
1508	GO:0006355	1.67990278091069e-12	1	335	9543	regulation of transcription, DNA-templated	BP	5.40052224437116e-10
417	GO:0003676	1.83135195695974e-12	1	185	3716	nucleic acid binding	MF	5.6420901540668e-10
4164	GO:0030611	2.5044475525336e-12	1	7	18	arsenate reductase activity	MF	7.40715408137339e-10
5013	GO:0042787	2.70607860737987e-12	1	39	396	NA	NA	7.69567123960261e-10
2864	GO:0010228	1.27746979625836e-11	1	99	1153	vegetative to reproductive phase transition of meristem	BP	3.4983746939016e-09
421	GO:0003682	3.74610454631344e-11	1	83	1425	chromatin binding	MF	9.89239179122914e-09
2403	GO:0009522	1.59817363901737e-10	1	16	242	photosystem I	CC	4.07479168513601e-08
21	GO:0000045	2.21475394279317e-10	0.999999999976966	18	79	autophagosome assembly	BP	5.45863021767089e-08
5410	GO:0045893	2.45771381778323e-10	1	99	2069	positive regulation of transcription, DNA-templated	BP	5.86204386086749e-08
1583	GO:0006486	3.10093668038216e-10	1	60	579	protein glycosylation	BP	7.16510181710803e-08
438	GO:0003729	3.8780563527959e-10	1	66	971	mRNA binding	MF	8.68919656744633e-08
1162	GO:0005515	4.27987329777694e-10	1	889	25246	protein binding	MF	9.3074656364008e-08
165	GO:0000398	6.59404180513984e-10	1	47	558	mRNA splicing, via spliceosome	BP	1.3930384316344e-07
2404	GO:0009523	1.22846795673913e-09	1	16	347	photosystem II	CC	2.48972900527641e-07
5925	GO:0050665	1.2458746712906e-09	1	43	292	hydrogen peroxide biosynthetic process	BP	2.48972900527641e-07
963	GO:0004792	1.76881963257375e-09	0.99999999994952	8	31	thiosulfate sulfurtransferase activity	MF	3.44175062190797e-07
5615	GO:0047216	2.46272142524036e-09	0.999999999971662	6	15	inositol 3-alpha-galactosyltransferase activity	MF	4.66906723544287e-07
5409	GO:0045892	3.54860398799096e-09	1	50	899	negative regulation of transcription, DNA-templated	BP	6.5595944718013e-07
2724	GO:0010030	3.74457797289221e-09	0.999999999451161	18	180	positive regulation of seed germination	BP	6.75302671501585e-07
2754	GO:0010072	5.2617661601517e-09	0.999999998615517	34	162	primary shoot apical meristem specification	BP	9.26321404480039e-07
6600	GO:0071722	8.16134588552498e-09	0.999999999789459	7	29	detoxification of arsenic-containing substance	BP	1.40337189482725e-06
283	GO:0000932	9.74745207914553e-09	0.999999997816341	26	171	P-body	CC	1.63801501530005e-06
3101	GO:0010638	1.32016884660257e-08	0.999999996653878	31	130	positive regulation of organelle organization	BP	2.16918410039543e-06
4092	GO:0030162	1.44045535661138e-08	0.999999999075285	10	52	regulation of proteolysis	BP	2.31537541451838e-06
4705	GO:0034605	2.0681928932271e-08	0.999999996767433	17	182	cellular response to heat	BP	3.25366345798323e-06
5182	GO:0043687	2.18702988843213e-08	0.999999994526693	39	450	post-translational protein modification	BP	3.368937290639e-06
1526	GO:0006396	2.81676943022962e-08	1	58	678	RNA processing	BP	4.25044758512609e-06
2621	GO:0009880	3.33263259458585e-08	0.999999991254631	30	146	embryonic pattern specification	BP	4.92829708087356e-06
4101	GO:0030242	4.19833742853976e-08	0.999999999534292	8	9	autophagy of peroxisome	BP	6.08676606796529e-06
5802	GO:0048573	6.28281626789667e-08	0.99999998112649	35	513	photoperiodism, flowering	BP	8.93368143938999e-06
4298	GO:0031361	6.43102885664948e-08	0.999999992215674	14	219	integral component of thylakoid membrane	CC	8.97189195586155e-06
4113	GO:0030274	7.18450093537558e-08	0.99999999824094	8	11	LIM domain binding	MF	9.83744442891983e-06
1184	GO:0005622	8.31071764494874e-08	1	159	4787	intracellular	CC	1.11726265939547e-05
1575	GO:0006473	9.88823020766068e-08	0.999999988760363	13	50	protein acetylation	BP	1.30559953849006e-05
416	GO:0003674	1.03690383541092e-07	1	386	16973	molecular_function	MF	1.3450643787769e-05
2051	GO:0008380	1.12922426441864e-07	0.999999963766618	35	407	RNA splicing	BP	1.43956624329507e-05
3570	GO:0016579	1.22272675354824e-07	0.999999961472658	37	397	protein deubiquitination	BP	1.53234603656537e-05
3559	GO:0016567	1.27068313598269e-07	1	138	3960	protein ubiquitination	BP	1.565905184576e-05
2824	GO:0010182	1.52949722933833e-07	0.999999947579622	43	467	sugar mediated signaling pathway	BP	1.85395123175863e-05
1005	GO:0004842	1.65702134947522e-07	1	98	2698	ubiquitin-protein transferase activity	MF	1.97613159000319e-05
2989	GO:0010380	1.70307948896876e-07	0.999999975884335	14	99	regulation of chlorophyll biosynthetic process	BP	1.99882059387857e-05
3556	GO:0016558	2.015544616834e-07	0.999999940818259	29	310	protein import into peroxisome matrix	BP	2.32858389013603e-05
6278	GO:0060090	2.76981460884862e-07	1	6	6	molecular adaptor activity	MF	3.15077064889641e-05
2562	GO:0009790	2.86403639295398e-07	0.999999918841932	27	277	embryo development	BP	3.20858864992451e-05
4656	GO:0034271	3.51485357818031e-07	0.999999993160218	7	9	phosphatidylinositol 3-kinase complex, class III, type I	CC	3.821886376039e-05
4657	GO:0034272	3.51485357818031e-07	0.999999993160218	7	9	phosphatidylinositol 3-kinase complex, class III, type II	CC	3.821886376039e-05
1584	GO:0006487	4.27109503212462e-07	0.999999849367817	38	365	protein N-linked glycosylation	BP	4.57688067645354e-05
2629	GO:0009888	4.75492443863268e-07	0.999999863207796	28	148	tissue development	BP	5.02255875703572e-05
3006	GO:0010413	5.42160733855296e-07	0.999999799698069	46	604	glucuronoxylan metabolic process	BP	5.6461076987691e-05
1853	GO:0007062	6.90775404318556e-07	0.999999785690247	54	462	sister chromatid cohesion	BP	7.09387963823806e-05
4130	GO:0030371	8.32162516500663e-07	0.999999970682195	7	12	translation repressor activity	MF	8.20711109693379e-05
2995	GO:0010390	8.34785124333461e-07	0.999999968474043	7	13	histone monoubiquitination	BP	8.20711109693379e-05
5778	GO:0048505	8.34785124333461e-07	0.999999968474043	7	13	regulation of timing of cell differentiation	BP	8.20711109693379e-05
3560	GO:0016568	8.43576471959654e-07	0.999999686826029	40	364	NA	NA	8.20711109693379e-05
5765	GO:0048467	1.37022662869411e-06	0.999999688068137	19	118	gynoecium development	BP	0.000131577346656679
1911	GO:0007346	1.48441054677727e-06	0.999999563155052	25	267	regulation of mitotic cell cycle	BP	0.000140714507472707
4514	GO:0033044	1.50802436847203e-06	0.999999419701153	42	300	regulation of chromosome organization	BP	0.00014114344532256
2641	GO:0009910	1.6263158413296e-06	0.99999956951396	22	171	negative regulation of flower development	BP	0.000146727434405762
2880	GO:0010247	1.64706208489022e-06	0.999999935469734	7	12	detection of phosphate ion	BP	0.000146727434405762
4362	GO:0031668	1.64706208489022e-06	0.999999935469734	7	12	cellular response to extracellular stimulus	BP	0.000146727434405762
6867	GO:0090352	1.64706208489022e-06	0.999999935469734	7	12	regulation of nitrate assimilation	BP	0.000146727434405762
3742	GO:0017076	1.89128555458401e-06	0.999999952956134	5	15	purine nucleotide binding	MF	0.000166478159411835
739	GO:0004386	2.04961417696208e-06	0.999999100522192	70	666	helicase activity	MF	0.000178003508944381
4951	GO:0042393	2.07036810511452e-06	0.999999321722727	29	232	histone binding	MF	0.000178003508944381
4011	GO:0019941	2.10366531729659e-06	0.999999370368456	25	243	modification-dependent protein catabolic process	BP	0.000178787371909092
3563	GO:0016571	2.32014678845822e-06	0.999999263459249	27	264	histone methylation	BP	0.000194945060839319
4753	GO:0035091	2.37050354956904e-06	0.999999157795021	33	246	phosphatidylinositol binding	MF	0.000196938238713635
5374	GO:0045595	2.56429920831931e-06	0.999999196206623	28	140	regulation of cell differentiation	BP	0.000210671426070144
7341	GO:2000070	2.82419456250494e-06	0.999999671167261	10	55	regulation of response to water deprivation	BP	0.000229473566979797
3782	GO:0018024	2.99871686950909e-06	0.99999921284617	21	138	histone-lysine N-methyltransferase activity	MF	0.000241005571012502
4562	GO:0033523	3.90907946449071e-06	0.999999754595366	7	24	histone H2B ubiquitination	BP	0.000310792833983272
1006	GO:0004843	4.49055692710621e-06	0.999998864874212	19	160	thiol-dependent ubiquitin-specific protease activity	MF	0.000353225297010887
2788	GO:0010113	4.76862864589841e-06	0.999999731539998	7	16	negative regulation of systemic acquired resistance	BP	0.000371149896923925
177	GO:0000422	4.97234131866152e-06	0.999999220766834	12	67	autophagy of mitochondrion	BP	0.000382973871981076
4883	GO:0040029	5.54570332147436e-06	0.999998709998212	18	81	regulation of gene expression, epigenetic	BP	0.000421111962589651
1597	GO:0006513	5.61372324448771e-06	0.999999635456471	7	22	protein monoubiquitination	BP	0.000421111962589651
3574	GO:0016592	5.63836682396206e-06	0.999998492468487	20	164	mediator complex	CC	0.000421111962589651
2538	GO:0009743	6.08439471495734e-06	0.999999011455814	12	79	response to carbohydrate	BP	0.000449880145223945
5364	GO:0045492	7.46142182609476e-06	0.99999664204722	47	715	xylan biosynthetic process	BP	0.000546235178041036
231	GO:0000775	9.67428902994824e-06	0.999997412421715	19	163	chromosome, centromeric region	CC	0.000698022877549754
5044	GO:0042972	9.7236078425243e-06	0.999999951305318	3	5	licheninase activity	MF	0.000698022877549754
170	GO:0000407	9.85343401647568e-06	0.999998368569593	12	59	phagophore assembly site	CC	0.000700541260748281
7345	GO:2000083	1.12429445378997e-05	0.999997298188145	16	259	negative regulation of L-ascorbic acid biosynthetic process	BP	0.000785966432897671
4236	GO:0031053	1.12675739636399e-05	0.999997760103959	14	73	primary miRNA processing	BP	0.000785966432897671
1969	GO:0008150	1.85761881826943e-05	0.99998565422129	420	18172	biological_process	BP	0.00128366668619478
2522	GO:0009718	1.97611811630792e-05	0.999993242997158	24	625	anthocyanin-containing compound biosynthetic process	BP	0.00135290901407229
6817	GO:0080178	2.00245977565477e-05	0.999999251978622	5	12	5-carbamoylmethyl uridine residue modification	BP	0.00135836583313683
6063	GO:0051568	2.11888484188516e-05	0.999996822647125	11	34	histone H3-K4 methylation	BP	0.00142427586553626
4761	GO:0035196	2.30505352127824e-05	0.999988994191811	48	473	production of miRNAs involved in gene silencing by miRNA	BP	0.00153545637264246
64	GO:0000151	2.34824736108718e-05	0.999990154499264	35	428	ubiquitin ligase complex	CC	0.00155026258820345
181	GO:0000445	2.66370373343938e-05	0.999998091337641	7	15	THO complex part of transcription export complex	CC	0.00174295800044697
1670	GO:0006635	2.92486803506976e-05	0.999987824250557	33	655	fatty acid beta-oxidation	BP	0.00189705914485138
1841	GO:0007033	3.4882016898374e-05	0.999987900955685	24	249	vacuole organization	BP	0.00224064905150848
3980	GO:0019789	3.52180781831208e-05	0.999996791170864	7	27	SUMO transferase activity	MF	0.00224064905150848
6478	GO:0071006	3.54552257271426e-05	0.999998504085759	5	12	U2-type catalytic step 1 spliceosome	CC	0.00224064905150848
299	GO:0000978	4.04944185188065e-05	0.999996200227693	7	28	RNA polymerase II proximal promoter sequence-specific DNA binding	MF	0.00253742144515301
1527	GO:0006397	4.38968323760977e-05	0.999975925242513	64	1045	mRNA processing	BP	0.00272750570242745
4375	GO:0031936	4.65877341264024e-05	0.999997957445819	6	9	negative regulation of chromatin silencing	BP	0.00287058088442183
4418	GO:0032259	4.72515090937172e-05	0.999974603092818	59	1208	methylation	BP	0.00288741866313178
1900	GO:0007243	4.80471410081393e-05	0.999996378776699	6	25	NA	NA	0.00291197180831297
4525	GO:0033178	4.99234786717704e-05	0.999990591402119	11	96	proton-transporting two-sector ATPase complex, catalytic domain	CC	0.00300109106747212
3697	GO:0016881	5.58746656235712e-05	0.999983331581641	18	231	acid-amino acid ligase activity	MF	0.00333175223887649
2993	GO:0010388	6.03251881168671e-05	0.999977575590258	25	356	NA	NA	0.00356835552748892
2330	GO:0009294	6.25948111282541e-05	0.99997995922518	20	190	DNA mediated transformation	BP	0.00367322248795485
789	GO:0004484	6.64847297339523e-05	0.999998711780264	4	6	mRNA guanylyltransferase activity	MF	0.00384053196603784
893	GO:0004651	6.64847297339523e-05	0.999998711780264	4	6	polynucleotide 5'-phosphatase activity	MF	0.00384053196603784
6320	GO:0061136	7.21208818073812e-05	0.999986013873014	11	79	regulation of proteasomal protein catabolic process	BP	0.00413381240375021
673	GO:0004221	7.52171478774283e-05	0.999977696765316	18	123	NA	NA	0.00427811993389004
1220	GO:0005694	8.71624457424051e-05	0.999961153747157	34	559	chromosome	CC	0.00491968796808659
6087	GO:0051716	8.89685958370798e-05	0.999999837744615	2	3	cellular response to stimulus	BP	0.0049835893759043
1881	GO:0007155	9.40572774911461e-05	0.99995158581263	49	628	cell adhesion	BP	0.00522901887044762
4502	GO:0032947	0.000104027896191158	0.999992383147961	6	14	protein-containing complex scaffold activity	MF	0.00571648408912941
320	GO:0001078	0.000104371835546723	0.999989838061569	7	18	proximal promoter DNA-binding transcription repressor activity, RNA polymerase II-specific	MF	0.00571648408912941
434	GO:0003723	0.000124563691050946	0.999916286443533	123	2896	RNA binding	MF	0.00675204027831075
1211	GO:0005681	0.000125105425767997	0.999952457801094	24	309	spliceosomal complex	CC	0.00675204027831075
2770	GO:0010090	0.000144764987070973	0.99992434851047	49	510	trichome morphogenesis	BP	0.00775646604639692
6763	GO:0080115	0.000168764543175037	0.999996279875519	3	15	myosin XI tail binding	MF	0.00892256853784434
124	GO:0000285	0.00016894233098434	0.999971192546638	11	24	1-phosphatidylinositol-3-phosphate 5-kinase activity	MF	0.00892256853784434
1533	GO:0006406	0.000190134571367688	0.999923019916592	26	265	mRNA export from nucleus	BP	0.00997060298363604
121	GO:0000278	0.000194449738724484	0.999902086289817	42	522	mitotic cell cycle	BP	0.0101250800572453
3504	GO:0016303	0.000217169852180211	0.999994621028744	5	6	1-phosphatidylinositol-3-kinase activity	MF	0.0112290481609824
1520	GO:0006378	0.000227338819207039	0.999949990363617	11	72	mRNA polyadenylation	BP	0.0116188950393709
7291	GO:1990428	0.000227852283027966	0.999994293564474	5	6	miRNA transport	BP	0.0116188950393709
4503	GO:0032953	0.000231212468595651	1	3	3	regulation of (1->3)-beta-D-glucan biosynthetic process	BP	0.0117094862520291
4992	GO:0042726	0.000236923458944856	0.999999292435294	2	3	flavin-containing compound metabolic process	BP	0.0118365679421504
5682	GO:0047884	0.000236923458944856	0.999999292435294	2	3	FAD diphosphatase activity	MF	0.0118365679421504
4776	GO:0035278	0.000244472975059736	0.999993776837328	5	6	miRNA mediated inhibition of translation	BP	0.0121317662925616
6506	GO:0071217	0.000248820983291425	0.999969827406361	7	23	cellular response to external biotic stimulus	BP	0.012265215669712
3019	GO:0010431	0.000263695828462158	0.999890612164264	26	288	seed maturation	BP	0.0129123639446967
1976	GO:0008168	0.000275388646001409	0.999845177598168	54	1214	methyltransferase activity	MF	0.0133962082140422
6322	GO:0061158	0.000288872357280576	0.999978314683078	5	17	3'-UTR-mediated mRNA destabilization	BP	0.0139514054292685
2020	GO:0008284	0.000290575660820577	0.999864964915638	32	579	positive regulation of cell proliferation	BP	0.0139514054292685
3016	GO:0010428	0.00029582457234585	0.999956037179214	8	27	methyl-CpNpG binding	MF	0.0140213262046488
3017	GO:0010429	0.00029582457234585	0.999956037179214	8	27	methyl-CpNpN binding	MF	0.0140213262046488
1497	GO:0006338	0.000305131800036135	0.999917879825566	13	126	chromatin remodeling	BP	0.014370347321447
6669	GO:0080008	0.00031621684058467	0.999861652562602	28	381	Cul4-RING E3 ubiquitin ligase complex	CC	0.014798147590399
671	GO:0004197	0.00035659373061709	0.999863793373453	21	321	cysteine-type endopeptidase activity	MF	0.0165827298376275
4626	GO:0034045	0.000379667185729491	0.99995737100779	6	27	phagophore assembly site membrane	CC	0.0174376562724418
5695	GO:0048015	0.000381713517215612	0.999951385499453	7	21	phosphatidylinositol-mediated signaling	BP	0.0174376562724418
126	GO:0000288	0.000382053058714576	0.999955522192885	6	35	nuclear-transcribed mRNA catabolic process, deadenylation-dependent decay	BP	0.0174376562724418
435	GO:0003724	0.000391528446330983	0.999911009624989	11	52	RNA helicase activity	MF	0.017760498970376
6337	GO:0061630	0.000398097839442755	0.999786568044869	44	1191	ubiquitin protein ligase activity	MF	0.0179483867368276
6780	GO:0080134	0.000404621270617834	0.99994569868578	7	25	regulation of response to stress	BP	0.0181319374239289
2470	GO:0009640	0.000426135791556177	0.999760671800135	51	884	photomorphogenesis	BP	0.0189060886241515
2899	GO:0010272	0.000427010657321247	0.999939304992055	7	33	response to silver ion	BP	0.0189060886241515
5756	GO:0048445	0.000433540451508862	0.99998714412222	3	13	carpel morphogenesis	BP	0.0190809410622412
5271	GO:0044804	0.00043873401562581	0.999923307304175	8	57	autophagy of nucleus	BP	0.0191952621984452
2854	GO:0010216	0.000441975923441443	0.999869817423381	15	69	maintenance of DNA methylation	BP	0.0192233528113296
2658	GO:0009933	0.000444890363263945	0.999789733390144	32	389	meristem structural organization	BP	0.0192369552396118
990	GO:0004823	0.000452818576481284	0.999952664747919	6	17	leucine-tRNA ligase activity	MF	0.0193534136098417
1552	GO:0006429	0.000452818576481284	0.999952664747919	6	17	leucyl-tRNA aminoacylation	BP	0.0193534136098417
1259	GO:0005776	0.000479555708395543	0.999944039270709	6	26	autophagosome	CC	0.020378361539521
5568	GO:0046898	0.000502948217741247	0.999925901441923	7	35	response to cycloheximide	BP	0.0212502806970216
4447	GO:0032453	0.000519079601197767	0.999982506049116	4	6	histone demethylase activity (H3-K4 specific)	MF	0.0213664075969246
4714	GO:0034647	0.000519079601197767	0.999982506049116	4	6	histone demethylase activity (H3-trimethyl-K4 specific)	MF	0.0213664075969246
4720	GO:0034720	0.000519079601197767	0.999982506049116	4	6	histone H3-K4 demethylation	BP	0.0213664075969246
4721	GO:0034721	0.000519079601197767	0.999982506049116	4	6	histone H3-K4 demethylation, trimethyl-H3-K4-specific	BP	0.0213664075969246
350	GO:0001666	0.000520145167358186	0.999771515033271	26	473	response to hypoxia	BP	0.0213664075969246
6081	GO:0051669	0.000529873948279204	0.99991975285241	7	41	fructan beta-fructosidase activity	MF	0.0216457899092621
2003	GO:0008242	0.000539892337693298	0.999965072199414	4	26	omega peptidase activity	MF	0.0218205067095421
5132	GO:0043424	0.000540053114396295	0.999844768466664	13	141	protein histidine kinase binding	MF	0.0218205067095421
1221	GO:0005697	0.000551072265168622	1	3	3	telomerase holoenzyme complex	CC	0.0219066039175096
5144	GO:0043487	0.000551072265168622	1	3	3	regulation of RNA stability	BP	0.0219066039175096
6856	GO:0090306	0.000551072265168622	1	3	3	spindle assembly involved in meiosis	BP	0.0219066039175096
5340	GO:0045324	0.00055775381637603	0.999904145443132	8	35	late endosome to vacuole transport	BP	0.021995455223338
2628	GO:0009887	0.000560160991785537	0.999732360031259	32	348	animal organ morphogenesis	BP	0.021995455223338
5927	GO:0050684	0.000562231679363116	0.999980629974099	4	6	regulation of mRNA processing	BP	0.021995455223338
4472	GO:0032587	0.000608609756741467	0.999982458754302	3	8	ruffle membrane	CC	0.0235605263944838
7036	GO:1900027	0.000608609756741467	0.999982458754302	3	8	regulation of ruffle assembly	BP	0.0235605263944838
4864	GO:0036459	0.000628379265204189	0.999783438188491	17	129	thiol-dependent ubiquitinyl hydrolase activity	MF	0.0241991473277072
1854	GO:0007064	0.000635083237026929	0.9998783465087	9	32	mitotic sister chromatid cohesion	BP	0.0242660034420784
2539	GO:0009744	0.000636679019172737	0.99968089334256	34	948	response to sucrose	BP	0.0242660034420784
2563	GO:0009791	0.000644477913325334	0.999753871461148	20	168	post-embryonic development	BP	0.0244372804673206
5693	GO:0047974	0.000648474613408167	0.99999393118508	2	7	guanosine deaminase activity	MF	0.0244633739364285
3404	GO:0015986	0.000667360967752842	0.999789915958578	14	248	ATP synthesis coupled proton transport	BP	0.0250480558150483
3709	GO:0016925	0.000679351015369347	0.999886361027704	7	98	protein sumoylation	BP	0.0253693000385907
4481	GO:0032784	0.000684046018985703	0.999900394635314	7	24	regulation of DNA-templated transcription, elongation	BP	0.0254162626350768
1516	GO:0006368	0.000701261288190597	0.999835628616942	10	75	transcription elongation from RNA polymerase II promoter	BP	0.0259256298244064
4621	GO:0033984	0.000706472507277471	0.999973315457332	3	21	indole-3-glycerol-phosphate lyase activity	MF	0.0259883468597494
5280	GO:0045010	0.00072113894475521	0.999620959926186	40	385	actin nucleation	BP	0.0263965413738615
3763	GO:0017137	0.000725786442950026	0.99982428268293	11	47	Rab GTPase binding	MF	0.0264219440833588
4576	GO:0033588	0.000728979793481903	0.999926472076399	5	28	Elongator holoenzyme complex	CC	0.0264219440833588
1915	GO:0007568	0.000768312457646361	0.999793454598307	11	282	aging	BP	0.0276194028250926
6323	GO:0061387	0.000769488366509207	1	3	3	regulation of extent of cell growth	BP	0.0276194028250926
5595	GO:0046974	0.00079740985044752	0.999905260289467	6	18	histone methyltransferase activity (H3-K9 specific)	MF	0.0284833257691254
4328	GO:0031491	0.000855342032439991	0.999846779603752	8	30	nucleosome binding	MF	0.0304057643647178
815	GO:0004534	0.00086582555703927	0.999923577298296	5	13	5'-3' exoribonuclease activity	MF	0.0306311682715233
4272	GO:0031219	0.00088792894874962	0.999850596234283	7	49	levanase activity	MF	0.0311153869528658
6082	GO:0051670	0.00088792894874962	0.999850596234283	7	49	inulinase activity	MF	0.0311153869528658
374	GO:0001934	0.000913484951021833	1	3	3	positive regulation of protein phosphorylation	BP	0.0312699431845159
2212	GO:0008907	0.000913484951021833	1	3	3	integrase activity	MF	0.0312699431845159
6341	GO:0061709	0.000913484951021833	1	3	3	reticulophagy	BP	0.0312699431845159
6342	GO:0061723	0.000913484951021833	1	3	3	glycophagy	BP	0.0312699431845159
6469	GO:0070969	0.000913484951021833	1	3	3	NA	NA	0.0312699431845159
2362	GO:0009405	0.000925374213706888	0.999731074545684	12	179	pathogenesis	BP	0.0315309536228052
380	GO:0002098	0.000949075153751278	0.999895948915204	5	35	tRNA wobble uridine modification	BP	0.0320922465135305
7320	GO:2000023	0.000950527723351795	1	3	3	regulation of lateral root development	BP	0.0320922465135305
5090	GO:0043161	0.000972714363504436	0.999536604256734	28	825	proteasome-mediated ubiquitin-dependent protein catabolic process	BP	0.0326920454715991
2955	GO:0010337	0.000984755709288667	0.999828397843831	7	62	regulation of salicylic acid metabolic process	BP	0.0329469851333955
1794	GO:0006914	0.001019398738708	0.999651257735801	15	213	autophagy	BP	0.033952406639671
1569	GO:0006464	0.00103115163564429	0.999648020370038	15	190	cellular protein modification process	BP	0.0341898439190756
2789	GO:0010114	0.00104548339469142	0.999498793557868	28	973	response to red light	BP	0.0344712889541325
6617	GO:0071902	0.00104896402687041	1	3	3	positive regulation of protein serine/threonine kinase activity	BP	0.0344712889541325
2487	GO:0009660	0.00106506722979918	0.999877505594015	6	14	amyloplast organization	BP	0.0348456066244917
3573	GO:0016591	0.00114839837776142	0.999800796132297	7	42	RNA polymerase II, holoenzyme	CC	0.0374064211681406
3780	GO:0018022	0.00120985959425656	0.999833242026554	6	24	peptidyl-lysine methylation	BP	0.0392355343856712
5764	GO:0048462	0.00126138180034606	0.999945808996429	3	13	carpel formation	BP	0.0405506827467773
6773	GO:0080126	0.00126138180034606	0.999945808996429	3	13	ovary septum development	BP	0.0405506827467773
3707	GO:0016907	0.00128260422512515	0.999959219681312	3	6	G protein-coupled acetylcholine receptor activity	MF	0.0410544400024907
176	GO:0000421	0.00129960096388269	0.999893001840389	4	27	autophagosome membrane	CC	0.0414191789954682
4035	GO:0022891	0.00133553651130438	0.999474871370692	18	340	NA	NA	0.0423817895475734
6281	GO:0060149	0.00134510663489607	0.999862059551756	5	15	negative regulation of posttranscriptional gene silencing	BP	0.0424343746552287
2814	GO:0010167	0.00134867163159031	0.999253179624418	40	1153	response to nitrate	BP	0.0424343746552287
5017	GO:0042800	0.00135718494035644	0.999827242226077	6	16	histone methyltransferase activity (H3-K4 specific)	MF	0.0425212942754049
6580	GO:0071561	0.00138466639322612	1	3	3	nucleus-vacuole junction	CC	0.0431992544789618
3152	GO:0015074	0.00144423537948673	0.999733888305148	7	53	DNA integration	BP	0.0448683882181719
6352	GO:0070034	0.00152487172962218	0.999948451392658	3	6	telomerase RNA binding	MF	0.0471753203716587
325	GO:0001104	0.00156351606921815	0.999629344302245	9	62	NA	NA	0.0480209720494397
3082	GO:0010587	0.00156519532917433	0.999765966335423	6	29	miRNA catabolic process	BP	0.0480209720494397
2039	GO:0008333	0.00160671672200724	0.999927678318994	3	11	endosome to lysosome transport	BP	0.0490911712500891
