## Supplementary File 2 for "Validation and characterisation of a wheat GENIE3 network using an independent RNA-Seq dataset": tifygenie3_GOseq_enrichment.txt

category	over_represented_pvalue	under_represented_pvalue	numDEInCat	numInCat	term	ontology	over_rep_padj
2586	GO:0009827	8.19401490003946e-67	1	169	548	plant-type cell wall modification	BP	6.05865461708917e-63
2607	GO:0009860	1.50653067931386e-55	1	270	1450	pollen tube growth	BP	5.56964392142335e-52
7319	GO:2000022	1.62880973204636e-42	1	57	103	regulation of jasmonic acid mediated signaling pathway	BP	4.01447305291693e-39
7204	GO:1903507	9.45542559388392e-41	1	51	87	negative regulation of nucleic acid-templated transcription	BP	1.74783542102944e-37
2450	GO:0009611	7.02004920887419e-36	1	428	3690	response to wounding	BP	1.03812487700832e-32
433	GO:0003714	1.35498159252104e-35	1	51	105	transcription corepressor activity	MF	1.66978898251677e-32
2509	GO:0009695	3.68159826700752e-34	1	137	700	jasmonic acid biosynthetic process	BP	3.88881965517908e-31
4961	GO:0042538	7.85431264751526e-31	1	182	1169	hyperosmotic salinity response	BP	7.25934846446598e-28
5815	GO:0048610	1.26388926879528e-28	1	33	46	NA	NA	1.03835525038581e-25
1018	GO:0004857	2.3025320350619e-27	1	67	301	enzyme inhibitor activity	MF	1.70249218672477e-24
4162	GO:0030599	2.3878528755809e-26	1	67	295	pectinesterase activity	MF	1.60507128745865e-23
2930	GO:0010309	3.50564096875265e-26	1	28	41	acireductone dioxygenase [iron(II)-requiring] activity	MF	2.16005911024643e-23
2614	GO:0009867	5.87850038188265e-25	1	201	1472	jasmonic acid mediated signaling pathway	BP	3.34351014028002e-22
5071	GO:0043086	6.55756058813224e-24	1	93	536	negative regulation of catalytic activity	BP	3.46332878490356e-21
5848	GO:0048868	8.34475709496496e-24	1	77	326	pollen tube development	BP	4.11340893067806e-21
2545	GO:0009753	4.15540333020709e-23	1	279	2380	response to jasmonic acid	BP	1.92031576397195e-20
2838	GO:0010200	1.03735081506366e-20	1	248	2255	response to chitin	BP	4.51186583916511e-18
1179	GO:0005576	4.20169959415324e-20	1	550	6188	extracellular region	CC	1.72596482217606e-17
2507	GO:0009693	1.1535646806266e-19	1	86	498	ethylene biosynthetic process	BP	4.48918802555426e-17
2230	GO:0008969	4.21195820165935e-18	1	17	32	NA	NA	1.55716094715346e-15
1160	GO:0005509	3.9404230728659e-17	1	222	1991	calcium ion binding	MF	1.38740420003669e-14
448	GO:0003779	4.51247836430614e-17	1	66	333	actin binding	MF	1.51660295571271e-14
1625	GO:0006555	7.2821219715322e-17	1	28	69	methionine metabolic process	BP	2.34104390684822e-14
2533	GO:0009738	9.21112277459017e-17	1	201	1771	abscisic acid-activated signaling pathway	BP	2.83779340813832e-14
2524	GO:0009723	2.35871668910375e-16	1	177	1505	response to ethylene	BP	6.97614047969325e-14
1970	GO:0008152	1.06922833394093e-15	1	785	9384	metabolic process	BP	3.04072088506123e-13
6030	GO:0051403	1.40990802513118e-15	1	28	69	stress-activated MAPK cascade	BP	3.86105923622962e-13
2610	GO:0009863	2.28951125985082e-15	1	114	820	salicylic acid mediated signaling pathway	BP	6.04594509119178e-13
6523	GO:0071289	3.65642255828025e-15	1	21	65	cellular response to nickel ion	BP	9.32261668824972e-13
4053	GO:0030048	5.93259359908984e-15	1	50	224	actin filament-based movement	BP	1.46218656905567e-12
7357	GO:2000280	8.65370859840857e-15	1	40	213	regulation of root development	BP	2.06404907666558e-12
5576	GO:0046910	1.36432945252205e-14	1	32	127	pectinesterase inhibitor activity	MF	3.06777719072834e-12
6792	GO:0080148	1.36917294149358e-14	1	38	163	negative regulation of response to water deprivation	BP	3.06777719072834e-12
6294	GO:0060416	9.72806172719345e-14	1	34	145	response to growth hormone	BP	2.11556730620201e-11
1339	GO:0005975	1.12892429257058e-13	1	208	1886	carbohydrate metabolic process	BP	2.38493320550483e-11
1314	GO:0005886	1.21339684683656e-13	1	1065	13857	plasma membrane	CC	2.49218230153043e-11
2250	GO:0009055	1.52822739128492e-13	1	240	2465	electron transfer activity	MF	3.05397657598938e-11
5417	GO:0045926	3.09018543314844e-13	1	28	118	negative regulation of growth	BP	6.01285028755251e-11
7132	GO:1901979	5.04385318275062e-13	1	27	77	regulation of inward rectifier potassium channel activity	BP	9.45998639231471e-11
5046	GO:0042981	5.11765560850133e-13	1	31	102	regulation of apoptotic process	BP	9.45998639231471e-11
403	GO:0002679	6.12764509566349e-13	1	73	489	respiratory burst involved in defense response	BP	1.10506848383746e-10
88	GO:0000186	6.43300972049135e-13	1	24	62	activation of MAPKK activity	BP	1.13251604460269e-10
3541	GO:0016491	7.24244262873021e-13	1	441	5056	oxidoreductase activity	MF	1.24536327434491e-10
4812	GO:0035556	1.09342553897938e-12	1	213	2025	intracellular signal transduction	BP	1.83745191709398e-10
1158	GO:0005506	1.28929304024688e-12	1	235	2333	iron ion binding	MF	2.11845171990788e-10
2679	GO:0009963	2.71466770168953e-12	1	62	390	positive regulation of flavonoid biosynthetic process	BP	4.36353325788964e-10
4051	GO:0030041	3.30501278483982e-12	1	17	45	actin filament polymerization	BP	5.19941798534162e-10
2657	GO:0009932	3.39502086818264e-12	1	55	300	cell tip growth	BP	5.22974672902968e-10
6808	GO:0080167	4.42810421978361e-12	1	217	2203	response to karrikin	BP	6.68191889817959e-10
6742	GO:0080092	5.38468487252998e-12	1	70	430	regulation of pollen tube growth	BP	7.96287198949734e-10
2975	GO:0010363	7.73311018374956e-12	1	153	1413	regulation of plant-type hypersensitive response	BP	1.12114934703224e-09
1183	GO:0005618	8.73743910817218e-12	1	285	3103	cell wall	CC	1.24239663011202e-09
1657	GO:0006612	9.89352009494892e-12	1	158	1469	protein targeting to membrane	BP	1.38023938834061e-09
2618	GO:0009873	3.04798946435466e-11	1	105	896	ethylene-activated signaling pathway	BP	4.17348779619229e-09
923	GO:0004709	3.3316617481014e-11	1	28	98	MAP kinase kinase kinase activity	MF	4.47896490281122e-09
1669	GO:0006633	3.4256210885594e-11	1	82	590	fatty acid biosynthetic process	BP	4.52304327300146e-09
594	GO:0004058	3.95436901290298e-11	1	15	28	aromatic-L-amino-acid decarboxylase activity	MF	4.95569567481435e-09
1002	GO:0004837	3.95436901290298e-11	1	15	28	tyrosine decarboxylase activity	MF	4.95569567481435e-09
7118	GO:1901695	3.95436901290298e-11	1	15	28	tyramine biosynthetic process	BP	4.95569567481435e-09
5963	GO:0051017	4.70936329154888e-11	1	22	64	actin filament bundle assembly	BP	5.80350536295207e-09
4249	GO:0031098	5.0011241266367e-11	1	25	81	stress-activated protein kinase signaling cascade	BP	6.06201832661504e-09
7263	GO:1990055	5.4534627983224e-11	1	15	29	phenylacetaldehyde synthase activity	MF	6.50369418238642e-09
919	GO:0004698	6.19105937577337e-11	1	24	74	calcium-dependent protein kinase C activity	MF	7.2661417499156e-09
2517	GO:0009704	1.45643226073845e-10	0.999999999971043	36	195	de-etiolation	BP	1.68263439623439e-08
2473	GO:0009643	1.64968002709779e-10	0.999999999975645	25	117	photosynthetic acclimation	BP	1.87657448005555e-08
7167	GO:1902456	2.27227061908797e-10	0.999999999958884	32	131	regulation of stomatal opening	BP	2.54563166023279e-08
1175	GO:0005545	2.50251501536678e-10	0.999999999978617	17	41	1-phosphatidylinositol binding	MF	2.72111706229735e-08
5729	GO:0048268	2.50251501536678e-10	0.999999999978617	17	41	clathrin coat assembly	BP	2.72111706229735e-08
1270	GO:0005789	3.10460469000401e-10	1	203	2056	endoplasmic reticulum membrane	CC	3.32687638809995e-08
6622	GO:0071944	4.79733209841069e-10	0.999999999907261	33	162	cell periphery	CC	5.06735336223552e-08
4877	GO:0040008	6.9756873535183e-10	1	99	854	regulation of growth	BP	7.26453975942455e-08
2328	GO:0009288	1.02784665861184e-09	0.999999999844757	21	90	bacterial-type flagellum	CC	1.05554141580221e-07
452	GO:0003824	1.4760712136601e-09	1	502	6029	catalytic activity	MF	1.49507815805517e-07
6273	GO:0055114	1.68798733202244e-09	1	526	6788	oxidation-reduction process	BP	1.68661869364512e-07
2508	GO:0009694	2.38024316967926e-09	1	45	285	jasmonic acid metabolic process	BP	2.34660239954779e-07
5789	GO:0048527	2.54482735545359e-09	1	76	612	lateral root development	BP	2.47584914029261e-07
3033	GO:0010466	2.89524486041785e-09	0.999999999492787	22	138	negative regulation of peptidase activity	BP	2.78018707765319e-07
2118	GO:0008610	3.25908339064657e-09	1	50	315	lipid biosynthetic process	BP	3.08944392185138e-07
343	GO:0001539	3.57175089707974e-09	0.999999999312652	24	116	cilium or flagellum-dependent cell motility	BP	3.34297799151995e-07
5961	GO:0051015	3.72104045856406e-09	0.999999998961814	37	190	actin filament binding	MF	3.43917164382783e-07
5831	GO:0048767	6.36303628155253e-09	1	104	909	root hair elongation	BP	5.80843089701227e-07
3663	GO:0016798	6.91040390360701e-09	1	101	842	hydrolase activity, acting on glycosyl bonds	MF	6.23116176381344e-07
4050	GO:0030036	8.17163777073597e-09	0.999999997765078	34	175	actin cytoskeleton organization	BP	7.27964935865322e-07
4018	GO:0020037	1.00149624486358e-08	1	177	1825	heme binding	MF	8.81555146966826e-07
6876	GO:0090404	1.02638038937127e-08	0.99999999755186	29	130	pollen tube tip	CC	8.92830188118963e-07
2656	GO:0009931	1.32336085143926e-08	0.999999996989653	27	116	calcium-dependent protein serine/threonine kinase activity	MF	1.13778257390022e-06
2534	GO:0009739	1.67791495675991e-08	1	77	673	response to gibberellin	BP	1.42603484945779e-06
4408	GO:0032147	1.92145991494256e-08	0.999999995229469	29	134	activation of protein kinase activity	BP	1.61446302398696e-06
4230	GO:0031012	2.1859911900305e-08	0.999999994824473	36	249	extracellular matrix	CC	1.81609200663882e-06
2719	GO:0010025	2.35546445378257e-08	1	43	253	wax biosynthetic process	BP	1.93514490791871e-06
2544	GO:0009751	2.43781117407326e-08	1	220	2372	response to salicylic acid	BP	1.98078855176898e-06
4136	GO:0030414	2.60017426352656e-08	0.99999999467085	22	154	peptidase inhibitor activity	MF	2.07181022653389e-06
58	GO:0000139	2.60587437202666e-08	1	140	1329	Golgi membrane	CC	2.07181022653389e-06
3786	GO:0018105	2.94707817862247e-08	0.999999992646304	40	227	peptidyl-serine phosphorylation	BP	2.31815915454623e-06
765	GO:0004439	3.79455200609368e-08	0.999999993278347	20	74	phosphatidylinositol-4,5-bisphosphate 5-phosphatase activity	MF	2.95335974032176e-06
2532	GO:0009737	4.09047430661986e-08	1	354	4267	response to abscisic acid	BP	3.1505173982445e-06
1710	GO:0006749	4.66655296218465e-08	0.999999988048382	40	291	glutathione metabolic process	BP	3.55716418581374e-06
6578	GO:0071555	4.9126456092702e-08	1	145	1430	cell wall organization	BP	3.70654098315753e-06
4067	GO:0030118	5.50087556350195e-08	0.999999993939721	14	38	clathrin coat	CC	4.0687754702622e-06
2561	GO:0009789	5.50280696546145e-08	1	84	693	positive regulation of abscisic acid-activated signaling pathway	BP	4.0687754702622e-06
1628	GO:0006559	5.56386737943071e-08	0.99999998823828	23	94	L-phenylalanine catabolic process	BP	4.07319162410997e-06
449	GO:0003785	6.16095851096587e-08	0.999999992274849	15	45	actin monomer binding	MF	4.46609090490997e-06
3354	GO:0015824	6.4947479072988e-08	1	54	402	proline transport	BP	4.66234621617158e-06
4890	GO:0042127	6.64089985059105e-08	1	57	414	regulation of cell proliferation	BP	4.72142437454521e-06
6147	GO:0052542	7.34343317597588e-08	0.999999980643107	42	262	defense response by callose deposition	BP	5.17117570506339e-06
3415	GO:0016021	7.950047758058e-08	1	1426	20668	integral component of membrane	CC	5.5455333134982e-06
1602	GO:0006519	8.26406384849693e-08	0.999999988436948	16	49	NA	NA	5.7106998220361e-06
3507	GO:0016310	9.38483900417602e-08	1	389	4621	phosphorylation	BP	6.35479692705653e-06
925	GO:0004713	9.44249558164816e-08	1	265	2896	protein tyrosine kinase activity	MF	6.35479692705653e-06
3425	GO:0016042	9.45398514980009e-08	1	71	568	lipid catabolic process	BP	6.35479692705653e-06
7371	GO:2000652	1.09918786188971e-07	0.999999972425964	26	131	regulation of secondary cell wall biogenesis	BP	7.32197752325453e-06
3400	GO:0015970	1.13772834378119e-07	1	6	6	guanosine tetraphosphate biosynthetic process	BP	7.5110387267126e-06
2363	GO:0009407	1.22275674910855e-07	1	91	881	toxin catabolic process	BP	8.00094106452089e-06
723	GO:0004364	1.35274228575667e-07	0.999999955811731	40	309	glutathione transferase activity	MF	8.77383900077618e-06
2390	GO:0009505	1.49885640060748e-07	1	305	3579	plant-type cell wall	CC	9.63699497921021e-06
6877	GO:0090406	1.55985834627241e-07	1	97	892	pollen tube	CC	9.9427522520157e-06
5409	GO:0045892	1.71851908658841e-07	1	95	899	negative regulation of transcription, DNA-templated	BP	1.08604530993459e-05
5832	GO:0048768	1.91820344807269e-07	0.999999948974923	27	134	root hair cell tip growth	BP	1.20196578771606e-05
6267	GO:0055085	2.80310121166813e-07	1	202	2155	transmembrane transport	BP	1.74169162681296e-05
4038	GO:0023014	2.8557502844591e-07	0.999999917889405	29	149	signal transduction by protein phosphorylation	BP	1.75961813360755e-05
1025	GO:0004869	3.12749696986341e-07	0.99999994974933	15	95	cysteine-type endopeptidase inhibitor activity	MF	1.9111332723281e-05
5362	GO:0045490	4.7937023792768e-07	0.999999869164609	26	136	pectin catabolic process	BP	2.90529798298137e-05
2464	GO:0009631	4.93598185652264e-07	0.999999824868955	43	365	cold acclimation	BP	2.96720730464458e-05
821	GO:0004553	5.09023879831773e-07	1	111	1053	hydrolase activity, hydrolyzing O-glycosyl compounds	MF	3.03526013506139e-05
3078	GO:0010583	5.67270045193813e-07	0.999999821515834	57	467	response to cyclopentenone	BP	3.35551577133045e-05
1884	GO:0007164	6.19364743867642e-07	0.999999922193775	13	37	establishment of tissue polarity	BP	3.6345896159979e-05
5002	GO:0042761	7.89919225814192e-07	0.999999807374475	22	106	very long-chain fatty acid biosynthetic process	BP	4.59894705170877e-05
1173	GO:0005543	9.61450425071083e-07	0.999999635761177	42	287	phospholipid binding	MF	5.55387847107468e-05
5092	GO:0043169	1.0126015432461e-06	0.999999648716132	78	679	cation binding	MF	5.80401225640436e-05
2481	GO:0009651	1.15792175874555e-06	0.999999259193653	374	4724	response to salt stress	BP	6.58590268012663e-05
3508	GO:0016311	1.32748085114694e-06	0.999999440569377	63	533	dephosphorylation	BP	7.49266672777135e-05
1180	GO:0005578	1.60808389955713e-06	0.999999476051789	30	180	NA	NA	9.00770632827681e-05
7174	GO:1902479	1.68824344033309e-06	0.999999924955714	7	14	positive regulation of defense response to bacterium, incompatible interaction	BP	9.32598738617925e-05
2466	GO:0009636	1.69391741040472e-06	0.999999246188341	74	677	response to toxic substance	BP	9.32598738617925e-05
1312	GO:0005884	1.7027431662621e-06	0.999999596113735	20	99	actin filament	CC	9.32598738617925e-05
6791	GO:0080147	1.79131297191792e-06	0.999999471998634	26	140	root hair cell development	BP	9.73894714291258e-05
1922	GO:0007623	1.95877409757579e-06	0.999999091335912	86	801	circadian rhythm	BP	0.000105716610784492
2369	GO:0009414	2.04949285204303e-06	0.99999862634065	320	3988	response to water deprivation	BP	0.000109811232956566
4104	GO:0030245	2.11709401908156e-06	0.999999546426963	18	74	cellulose catabolic process	BP	0.00011261721710136
4080	GO:0030136	2.13584553153352e-06	0.999999490378309	20	91	clathrin-coated vesicle	CC	0.000112803156143992
767	GO:0004445	3.02555688430064e-06	0.999999593383244	12	36	inositol-polyphosphate 5-phosphatase activity	MF	0.000157542025369852
4693	GO:0034485	3.02555688430064e-06	0.999999593383244	12	36	phosphatidylinositol-3,4,5-trisphosphate 5-phosphatase activity	MF	0.000157542025369852
2094	GO:0008509	3.30771814510935e-06	0.99999955141546	12	36	anion transmembrane transporter activity	MF	0.000171029845908661
2905	GO:0010279	3.57350241477445e-06	0.99999975637716	8	18	indole-3-acetic acid amido synthetase activity	MF	0.000183489422603071
392	GO:0002213	3.65739329980982e-06	0.999998799746426	28	189	defense response to insect	BP	0.000186501834888233
5950	GO:0050896	3.99646522698699e-06	0.999998625649369	29	294	response to stimulus	BP	0.000202396328002341
5566	GO:0046872	4.19430425259684e-06	0.999996688066954	670	9321	metal ion binding	MF	0.000210970650637422
7062	GO:1900384	5.13001850443917e-06	0.9999985086311	23	142	regulation of flavonol biosynthetic process	BP	0.000256292951498805
3505	GO:0016307	5.55568995449202e-06	0.999998855195354	16	64	phosphatidylinositol phosphate kinase activity	MF	0.000275696453177946
1800	GO:0006949	5.61888580840066e-06	0.999998475755916	21	119	syncytium formation	BP	0.00027697361111543
1163	GO:0005516	6.9805084867266e-06	0.999995560205899	157	1750	calmodulin binding	MF	0.00034181377318448
5664	GO:0047714	7.48726868598567e-06	0.999998411223082	16	66	galactolipase activity	MF	0.000364216214895908
4541	GO:0033306	7.55433688692878e-06	0.999999444058068	8	17	phytol metabolic process	BP	0.000365076908117329
5489	GO:0046470	8.04231962671378e-06	0.999998924351298	11	33	phosphatidylcholine metabolic process	BP	0.000386135787791699
6666	GO:0080005	8.27368700752225e-06	0.999999900544783	5	6	photosystem stoichiometry adjustment	BP	0.000394681559571739
5228	GO:0044212	8.47738447357978e-06	0.999995307322869	90	912	transcription regulatory region DNA binding	MF	0.000397698599255166
2694	GO:0009978	8.55207969726418e-06	0.999999534127701	7	13	allene oxide synthase activity	MF	0.000397698599255166
3909	GO:0019373	8.55207969726418e-06	0.999999534127701	7	13	epoxygenase P450 pathway	BP	0.000397698599255166
5694	GO:0047987	8.55207969726418e-06	0.999999534127701	7	13	hydroperoxide dehydratase activity	MF	0.000397698599255166
5074	GO:0043091	8.89227366654814e-06	0.999999512565543	7	13	NA	NA	0.000410934196815356
3502	GO:0016298	9.58505385061425e-06	0.999995314570314	59	501	lipase activity	MF	0.000440198063176657
5453	GO:0046185	9.91168133191935e-06	0.999999219137542	8	18	aldehyde catabolic process	BP	0.000449526447205357
6604	GO:0071771	9.91168133191935e-06	0.999999219137542	8	18	aldehyde decarbonylase activity	MF	0.000449526447205357
2787	GO:0010112	9.99169300280418e-06	0.999995264781792	54	442	regulation of systemic acquired resistance	BP	0.000449526447205357
3822	GO:0018685	1.00313583701493e-05	0.999998806383646	10	28	alkane 1-monooxygenase activity	MF	0.000449526447205357
3617	GO:0016702	1.01860186823949e-05	0.999996158249812	32	233	oxidoreductase activity, acting on single donors with incorporation of molecular oxygen, incorporation of two atoms of oxygen	MF	0.000453707362274867
5500	GO:0046488	1.04945433637091e-05	0.999997704385314	16	67	phosphatidylinositol metabolic process	BP	0.000464650620546498
3659	GO:0016787	1.06202343026742e-05	0.99999177734511	447	5657	hydrolase activity	MF	0.00046741674067841
5557	GO:0046854	1.0837874956557e-05	0.999996627324372	24	132	phosphatidylinositol phosphorylation	BP	0.00047417306170877
4820	GO:0035619	1.09628552610313e-05	0.999998064195013	13	50	root hair tip	CC	0.000476819716470971
2455	GO:0009620	1.13300922846375e-05	0.999992214071521	201	2305	response to fungus	BP	0.00048991054007374
6385	GO:0070290	1.17540043511391e-05	0.999998347662281	11	34	N-acylphosphatidylethanolamine-specific phospholipase D activity	MF	0.000505285512629783
3538	GO:0016482	1.27212002619699e-05	0.999998691891032	9	23	cytosolic transport	BP	0.000543287641479953
4308	GO:0031408	1.27849674895201e-05	0.999994734245648	37	277	oxylipin biosynthetic process	BP	0.000543287641479953
7075	GO:1901002	1.30504874257079e-05	0.999997417127151	14	62	positive regulation of response to salt stress	BP	0.000551401737289626
4221	GO:0030968	1.3253922875123e-05	0.999992913461821	71	688	endoplasmic reticulum unfolded protein response	BP	0.000556815373515112
5707	GO:0048046	1.43294269457954e-05	0.999990274038987	181	2171	apoplast	CC	0.000598597643148087
1738	GO:0006812	1.49389046051242e-05	0.999992772011619	53	431	cation transport	BP	0.000620552026125216
1777	GO:0006885	1.57104696995642e-05	0.999996653666937	15	62	regulation of pH	BP	0.000648956496975293
873	GO:0004630	1.60620306280194e-05	0.999997645324615	11	35	phospholipase D activity	MF	0.000659792524797641
4052	GO:0030042	1.67378848090134e-05	0.999997722875247	10	38	actin filament depolymerization	BP	0.000683756465623451
6779	GO:0080133	1.73618621845727e-05	0.999997105339032	12	42	midchain alkane hydroxylase activity	MF	0.000705349499960059
6986	GO:0098869	1.89506971697406e-05	0.999994021092637	23	137	cellular oxidant detoxification	BP	0.000765691010235311
1130	GO:0005355	1.971081068819e-05	0.999992205655564	33	225	glucose transmembrane transporter activity	MF	0.000792074642546071
2729	GO:0010037	2.62005454487696e-05	0.99999446564846	14	62	response to carbon dioxide	BP	0.00104717207053082
4939	GO:0042350	2.69057931945519e-05	0.999995540396522	11	50	GDP-L-fucose biosynthetic process	BP	0.00106576300440496
2511	GO:0009697	2.69681192682818e-05	0.999984070164944	91	911	salicylic acid biosynthetic process	BP	0.00106576300440496
3124	GO:0010951	2.70981126356684e-05	0.999992781052998	17	155	negative regulation of endopeptidase activity	BP	0.00106576300440496
4084	GO:0030145	2.98572290755154e-05	0.999985031163793	53	476	manganese ion binding	MF	0.00116806535335641
5559	GO:0046856	3.03714298707571e-05	0.999992645636561	16	73	phosphatidylinositol dephosphorylation	BP	0.00118192817086515
3414	GO:0016020	3.10709879901606e-05	0.999973582839325	974	13884	membrane	CC	0.00120282138847774
2605	GO:0009856	3.14592293361044e-05	0.999996379117019	8	42	pollination	BP	0.00120852886560284
687	GO:0004316	3.15453166163575e-05	0.999999667202207	4	5	3-oxoacyl-[acyl-carrier-protein] reductase (NADPH) activity	MF	0.00120852886560284
5047	GO:0042989	3.34703023745421e-05	0.999999344786651	4	7	sequestering of actin monomers	BP	0.0012756670915328
1812	GO:0006979	3.43210192777941e-05	0.999974860705022	238	2970	response to oxidative stress	BP	0.00130138264892313
5341	GO:0045330	3.47450295990396e-05	0.999990515093605	18	93	aspartyl esterase activity	MF	0.00130766072762749
3468	GO:0016165	3.4840297990616e-05	0.999991802567046	15	78	linoleate 13S-lipoxygenase activity	MF	0.00130766072762749
2791	GO:0010116	3.56677135064865e-05	0.999991751931173	15	66	positive regulation of abscisic acid biosynthetic process	BP	0.00133195491750991
3511	GO:0016324	3.69855594938391e-05	0.999982511685169	45	356	apical plasma membrane	CC	0.00137422727084144
5995	GO:0051213	3.84994880062468e-05	0.999981891099162	44	368	dioxygenase activity	MF	0.00142332607159095
5915	GO:0050577	3.92519182888858e-05	0.999993158684392	11	53	GDP-L-fucose synthase activity	MF	0.00144392380013941
3506	GO:0016308	3.95913552172635e-05	0.999991361608518	14	59	1-phosphatidylinositol-4-phosphate 5-kinase activity	MF	0.00144920039839825
116	GO:0000271	4.01721119364916e-05	0.999982051349319	39	298	polysaccharide biosynthetic process	BP	0.00146321475693802
3618	GO:0016705	4.29107741872313e-05	0.999972676045689	113	1166	oxidoreductase activity, acting on paired donors, with incorporation or reduction of molecular oxygen	MF	0.00155530521735484
2833	GO:0010193	4.41905235653112e-05	0.999973821174883	84	835	response to ozone	BP	0.00159387673776542
2720	GO:0010026	4.64204962374889e-05	0.999984771600299	22	146	trichome differentiation	BP	0.00166618033582521
1603	GO:0006520	4.85868005264284e-05	0.999978058643649	39	309	cellular amino acid metabolic process	BP	0.0017355111260503
6313	GO:0061025	4.91045176277708e-05	0.999970340353233	89	934	membrane fusion	BP	0.00174557116990258
4307	GO:0031407	5.11944639730126e-05	0.999990104063288	12	51	oxylipin metabolic process	BP	0.00181115725653806
2451	GO:0009612	5.41196023362265e-05	0.999978750333424	29	218	response to mechanical stimulus	BP	0.00190552542701933
1345	GO:0005983	5.87830429244367e-05	0.999983244063643	18	94	starch catabolic process	BP	0.00205991383593974
330	GO:0001135	6.01323502373264e-05	0.999979968724893	22	140	RNA polymerase II transcription regulator recruiting activity	MF	0.00209725753610751
298	GO:0000977	6.17984573690784e-05	0.999976527982005	27	194	RNA polymerase II regulatory region sequence-specific DNA binding	MF	0.00214524785815477
2742	GO:0010053	6.5176771661261e-05	0.999974731080974	28	192	root epidermal cell differentiation	BP	0.00225194883020264
5048	GO:0042991	6.75058046033896e-05	0.999974842951812	26	176	NA	NA	0.00232157171738355
5266	GO:0044746	7.08925136850196e-05	0.999997435454967	5	8	NA	NA	0.00242675576938442
5923	GO:0050662	7.18619130394963e-05	0.999962284317461	54	515	coenzyme binding	MF	0.0024475706213393
1966	GO:0008143	7.2669663713121e-05	0.999988295778079	10	36	poly(A) binding	MF	0.0024475706213393
3241	GO:0015301	7.28246600885374e-05	0.999995414852713	6	12	anion:anion antiporter activity	MF	0.0024475706213393
6783	GO:0080139	7.28246600885374e-05	0.999995414852713	6	12	borate efflux transmembrane transporter activity	MF	0.0024475706213393
6647	GO:0072583	7.4836109399843e-05	0.999983747184318	13	55	clathrin-dependent endocytosis	BP	0.00250379272806534
1801	GO:0006950	7.61982349043801e-05	0.999951840606266	100	1184	response to stress	BP	0.00253788175172516
1785	GO:0006897	7.99050625810327e-05	0.999966896228199	31	219	endocytosis	BP	0.00264940821849397
1911	GO:0007346	8.71212260163188e-05	0.999961893682189	34	267	regulation of mitotic cell cycle	BP	0.00287577832662795
4940	GO:0042351	9.1054222820327e-05	0.999982375044763	11	57	'de novo' GDP-L-fucose biosynthetic process	BP	0.00299224410459332
2371	GO:0009416	9.34913708568558e-05	0.99993672564403	133	1503	response to light stimulus	BP	0.0030587398058212
4648	GO:0034219	9.96408636956535e-05	0.999967715202586	20	122	carbohydrate transmembrane transport	BP	0.00324557068795446
914	GO:0004683	0.000108050775557192	0.999938533115794	66	611	calmodulin-dependent protein kinase activity	MF	0.00350406769504334
3240	GO:0015299	0.000109821820840723	0.999958825980206	25	160	solute:proton antiporter activity	MF	0.00354594997072624
5297	GO:0045088	0.000112364637035133	0.999954639946848	28	221	regulation of innate immune response	BP	0.00359198574387577
5740	GO:0048354	0.000112526590926415	0.999964652137717	19	107	mucilage biosynthetic process involved in seed coat development	BP	0.00359198574387577
3815	GO:0018454	0.000113034137045692	0.999985725300685	8	25	acetoacetyl-CoA reductase activity	MF	0.00359198574387577
5372	GO:0045551	0.000113190786897898	0.999954535454594	28	198	cinnamyl-alcohol dehydrogenase activity	MF	0.00359198574387577
3352	GO:0015819	0.000117909169659389	0.999991475703094	6	13	lysine transport	BP	0.00372572820710052
6107	GO:0051753	0.000122241700524471	0.999964471144684	17	89	mannan synthase activity	MF	0.00383819462783151
1069	GO:0005089	0.000122506617820968	0.999978933783483	10	36	Rho guanyl-nucleotide exchange factor activity	MF	0.00383819462783151
74	GO:0000165	0.00012660979506665	0.999919030854321	99	1062	MAPK cascade	BP	0.00395001191866164
2712	GO:0010018	0.00013262488908922	0.99995515452814	20	173	far-red light signaling pathway	BP	0.00412028752069617
3716	GO:0016985	0.000136625829658059	0.999982440304983	8	24	mannan endo-1,4-beta-mannosidase activity	MF	0.00422682587653425
6186	GO:0052658	0.000137870998949078	0.999993489507847	5	9	inositol-1,4,5-trisphosphate 5-phosphatase activity	MF	0.00422995089721778
6187	GO:0052659	0.000137870998949078	0.999993489507847	5	9	inositol-1,3,4,5-tetrakisphosphate 5-phosphatase activity	MF	0.00422995089721778
2589	GO:0009831	0.00014762471111209	0.999953857658172	18	115	plant-type cell wall modification involved in multidimensional cell growth	BP	0.00450603340885804
3643	GO:0016759	0.000148578350148629	0.999952204479881	19	109	cellulose synthase activity	MF	0.00450603340885804
1972	GO:0008154	0.000148697883657203	0.999991435906154	5	12	actin polymerization or depolymerization	BP	0.00450603340885804
3983	GO:0019825	0.000159541404584663	0.999901986077729	82	807	oxygen binding	MF	0.00481489447142448
4078	GO:0030133	0.000171314214557179	0.999961654249821	12	57	transport vesicle	CC	0.00514917602616171
2631	GO:0009897	0.000192392979248621	0.999953187288439	13	62	external side of plasma membrane	CC	0.00575932667434941
3274	GO:0015627	0.000207451227606036	1	3	3	type II protein secretion system complex	CC	0.00616021838120094
3275	GO:0015628	0.000207451227606036	1	3	3	protein secretion by the type II secretion system	BP	0.00616021838120094
3252	GO:0015385	0.000221713023927974	0.99994534153062	13	61	sodium:proton antiporter activity	MF	0.00655738439569375
4677	GO:0034440	0.000231682590646861	0.999945670623053	12	64	lipid oxidation	BP	0.00682494452288005
1510	GO:0006359	0.000245334227870967	0.999941310218907	12	74	regulation of transcription by RNA polymerase III	BP	0.00719279122480829
3418	GO:0016031	0.00024611525289106	1	3	3	tRNA import into mitochondrion	BP	0.00719279122480829
3199	GO:0015181	0.000248848762395282	0.999964253161839	8	26	arginine transmembrane transporter activity	MF	0.00721563823196359
3202	GO:0015189	0.000248848762395282	0.999964253161839	8	26	L-lysine transmembrane transporter activity	MF	0.00721563823196359
3531	GO:0016461	0.000260548800553638	0.999968124444627	7	23	unconventional myosin complex	CC	0.00752538215349062
1675	GO:0006643	0.000275251087508373	0.999959846315407	8	26	membrane lipid metabolic process	BP	0.00791909159936541
4902	GO:0042171	0.000279805166156984	0.999992029606876	4	6	lysophosphatidic acid acyltransferase activity	MF	0.00795722845601824
6271	GO:0055091	0.000279805166156984	0.999992029606876	4	6	phospholipid homeostasis	BP	0.00795722845601824
6389	GO:0070328	0.000279805166156984	0.999992029606876	4	6	triglyceride homeostasis	BP	0.00795722845601824
1327	GO:0005950	0.000282354032259395	0.999983060582427	5	10	anthranilate synthase complex	CC	0.00799127949486154
6801	GO:0080159	0.000286256115333353	0.999982773632154	5	10	zygote elongation	BP	0.00799127949486154
1113	GO:0005290	0.000287487198489744	0.999991750359366	4	6	L-histidine transmembrane transporter activity	MF	0.00799127949486154
3351	GO:0015817	0.000287487198489744	0.999991750359366	4	6	histidine transport	BP	0.00799127949486154
6830	GO:0089709	0.000287487198489744	0.999991750359366	4	6	L-histidine transmembrane transport	BP	0.00799127949486154
7196	GO:1903352	0.000287487198489744	0.999991750359366	4	6	L-ornithine transmembrane transport	BP	0.00799127949486154
3965	GO:0019752	0.00029068399453267	0.999904048918211	18	111	carboxylic acid metabolic process	BP	0.00804987811076615
6200	GO:0052694	0.000299057758255627	0.99998182598948	5	10	jasmonoyl-isoleucine-12-hydroxylase activity	MF	0.00810452577898222
5624	GO:0047312	0.000300183877357392	0.999991284308644	4	6	L-phenylalanine:pyruvate aminotransferase activity	MF	0.00810452577898222
5854	GO:0050048	0.000300183877357392	0.999991284308644	4	6	L-leucine:2-oxoglutarate aminotransferase activity	MF	0.00810452577898222
6748	GO:0080098	0.000300183877357392	0.999991284308644	4	6	L-tyrosine:pyruvate aminotransferase activity	MF	0.00810452577898222
6749	GO:0080099	0.000300183877357392	0.999991284308644	4	6	L-methionine:2-oxoglutarate aminotransferase activity	MF	0.00810452577898222
6750	GO:0080100	0.000300183877357392	0.999991284308644	4	6	L-glutamine:2-oxoglutarate aminotransferase activity	MF	0.00810452577898222
5155	GO:0043547	0.000300330005875187	0.999887393626614	22	143	positive regulation of GTPase activity	BP	0.00810452577898222
7045	GO:1900067	0.000303528105126543	1	3	3	regulation of cellular response to alkaline pH	BP	0.00815505769292679
5380	GO:0045703	0.000305934266097555	0.999953551696021	8	29	ketoreductase activity	MF	0.00815505769292679
1151	GO:0005476	0.000307418747734443	1	3	3	carnitine:acyl carnitine antiporter activity	MF	0.00815505769292679
1756	GO:0006844	0.000307418747734443	1	3	3	acyl carnitine transport	BP	0.00815505769292679
3003	GO:0010407	0.000307717216165347	1	3	3	non-classical arabinogalactan protein metabolic process	BP	0.00815505769292679
3896	GO:0019310	0.000312387776322026	1	3	3	inositol catabolic process	BP	0.00815948483439475
5859	GO:0050113	0.000312387776322026	1	3	3	inositol oxygenase activity	MF	0.00815948483439475
4013	GO:0019953	0.000314147133949107	0.999838904382894	42	379	sexual reproduction	BP	0.00815948483439475
9	GO:0000025	0.000314463255649764	0.999990753618234	4	6	maltose catabolic process	BP	0.00815948483439475
637	GO:0004134	0.000314463255649764	0.999990753618234	4	6	4-alpha-glucanotransferase activity	MF	0.00815948483439475
3898	GO:0019320	0.000317389193718997	0.999970359668824	6	15	hexose catabolic process	BP	0.00815948483439475
3201	GO:0015186	0.000320247622422876	0.999960377245523	7	21	L-glutamine transmembrane transporter activity	MF	0.00815948483439475
6977	GO:0098712	0.000320247622422876	0.999960377245523	7	21	L-glutamate import across plasma membrane	BP	0.00815948483439475
1924	GO:0008009	0.00032167874761389	1	3	3	chemokine activity	MF	0.00815948483439475
2728	GO:0010036	0.000328614882641917	0.999969104734886	6	15	response to boron-containing substance	BP	0.00815948483439475
4802	GO:0035445	0.000328614882641917	0.999969104734886	6	15	borate transmembrane transport	BP	0.00815948483439475
5541	GO:0046715	0.000328614882641917	0.999969104734886	6	15	active borate transmembrane transporter activity	MF	0.00815948483439475
6687	GO:0080029	0.000328614882641917	0.999969104734886	6	15	cellular response to boron-containing substance levels	BP	0.00815948483439475
4033	GO:0022883	0.000337256966929716	1	3	3	zinc efflux transmembrane transporter activity	MF	0.00815948483439475
3764	GO:0017145	0.00033767951843599	1	3	3	stem cell division	BP	0.00815948483439475
5403	GO:0045848	0.00033767951843599	1	3	3	positive regulation of nitrogen utilization	BP	0.00815948483439475
978	GO:0004810	0.000337679518437218	1	3	3	tRNA adenylyltransferase activity	MF	0.00815948483439475
1165	GO:0005522	0.000337679518437218	1	3	3	profilin binding	MF	0.00815948483439475
1318	GO:0005911	0.000337679518437218	1	3	3	cell-cell junction	CC	0.00815948483439475
3104	GO:0010686	0.000337679518437218	1	3	3	tetracyclic triterpenoid biosynthetic process	BP	0.00815948483439475
4345	GO:0031559	0.000337679518437218	1	3	3	oxidosqualene cyclase activity	MF	0.00815948483439475
5167	GO:0043619	0.000337679518437218	1	3	3	regulation of transcription from RNA polymerase II promoter in response to oxidative stress	BP	0.00815948483439475
6100	GO:0051746	0.000337679518437218	1	3	3	thalianol synthase activity	MF	0.00815948483439475
6671	GO:0080011	0.000337679518437218	1	3	3	baruol synthase activity	MF	0.00815948483439475
6892	GO:0090438	0.000337679518437218	1	3	3	camelliol C synthase activity	MF	0.00815948483439475
7000	GO:0102245	0.000337679518437218	1	3	3	lupan-3beta,20-diol synthase activity	MF	0.00815948483439475
7339	GO:2000068	0.000337679518437218	1	3	3	regulation of defense response to insect	BP	0.00815948483439475
5135	GO:0043447	0.000356847377976675	0.999926626505446	10	47	alkane biosynthetic process	BP	0.00859455867348382
1667	GO:0006629	0.000413522480004725	0.999725482421229	99	1074	lipid metabolic process	BP	0.00991190220435223
5744	GO:0048364	0.000414224747247071	0.999722547764776	103	1136	root development	BP	0.00991190220435223
2528	GO:0009733	0.000417273108708444	0.999688474866849	188	2423	response to auxin	BP	0.00995263666383947
4288	GO:0031314	0.000418944693337311	0.999970921703463	5	11	extrinsic component of mitochondrial inner membrane	CC	0.00996037640686841
301	GO:0000981	0.000437807851915048	0.999825655313796	23	172	DNA-binding transcription factor activity, RNA polymerase II-specific	MF	0.0103754847982688
3674	GO:0016829	0.000463716803912226	0.999704015607168	82	866	lyase activity	MF	0.0109543835403419
5491	GO:0046473	0.000483042932537413	0.999921869271214	8	28	phosphatidic acid metabolic process	BP	0.0113745842139542
3586	GO:0016614	0.000487971393826936	0.999784319895411	28	209	oxidoreductase activity, acting on CH-OH group of donors	MF	0.0114541602728774
4157	GO:0030570	0.000492933191602956	0.99993044423977	7	27	pectate lyase activity	MF	0.0115091279109201
953	GO:0004768	0.000493426230424896	0.999964463184178	5	11	stearoyl-CoA 9-desaturase activity	MF	0.0115091279109201
2587	GO:0009828	0.000519156456487159	0.999818307314002	18	126	plant-type cell wall loosening	BP	0.0120712038970631
2092	GO:0008506	0.000526330642343789	0.999928194100798	7	22	sucrose:proton symporter activity	MF	0.0121996513150156
6078	GO:0051645	0.000545507620817329	0.999839388299455	14	85	Golgi localization	BP	0.0125380988900252
6282	GO:0060151	0.000545507620817329	0.999839388299455	14	85	peroxisome localization	BP	0.0125380988900252
69	GO:0000156	0.000546019453961066	0.999800511455147	19	149	phosphorelay response regulator activity	MF	0.0125380988900252
5558	GO:0046855	0.000552384746755326	0.999829452032909	15	88	inositol phosphate dephosphorylation	BP	0.0126449932430616
4386	GO:0031982	0.000566889769524026	0.99988984180095	9	38	vesicle	CC	0.0129369844316687
4240	GO:0031063	0.000580632726759817	0.99997285748272	4	8	regulation of histone deacetylation	BP	0.0132098411743449
1779	GO:0006887	0.000602491535006692	0.999712599987195	32	267	exocytosis	BP	0.0136650994166855
6270	GO:0055089	0.000631799769107968	0.999910052512543	7	23	fatty acid homeostasis	BP	0.0142860167975056
117	GO:0000272	0.00063415733499113	0.999692866016297	33	272	polysaccharide catabolic process	BP	0.0142956077284281
1315	GO:0005887	0.000650599542952591	0.99957395885953	87	919	integral component of plasma membrane	CC	0.0146216809136518
7301	GO:1990570	0.00065773196056003	0.999925977954789	6	17	GDP-mannose transmembrane transport	BP	0.0147371821708511
2541	GO:0009747	0.000683258288455519	0.999921177296118	6	18	hexokinase-dependent signaling	BP	0.0152628754829006
4637	GO:0034074	0.000693095567564701	0.999969510952729	4	7	marneral synthase activity	MF	0.0154359898390765
5947	GO:0050832	0.000701302568421511	0.999432572332058	331	4393	defense response to fungus	BP	0.015491715621439
3641	GO:0016757	0.000705612272943847	0.999470305579475	181	2155	transferase activity, transferring glycosyl groups	MF	0.015491715621439
5896	GO:0050403	0.000707635379859507	0.99965454211494	33	282	trans-zeatin O-beta-D-glucosyltransferase activity	MF	0.015491715621439
5903	GO:0050502	0.000707635379859507	0.99965454211494	33	282	cis-zeatin O-beta-D-glucosyltransferase activity	MF	0.015491715621439
4796	GO:0035428	0.000708168769278656	0.999701960815114	24	173	NA	NA	0.015491715621439
5465	GO:0046323	0.000708168769278656	0.999701960815114	24	173	glucose import	BP	0.015491715621439
3644	GO:0016760	0.000711239368637107	0.999764560061251	16	96	cellulose synthase (UDP-forming) activity	MF	0.0155129908309816
3458	GO:0016131	0.000717733495258384	0.999612512877894	43	400	brassinosteroid metabolic process	BP	0.0155608919786842
2901	GO:0010274	0.00071785555134244	0.999892702531322	7	26	hydrotropism	BP	0.0155608919786842
5960	GO:0051014	0.000719749128578578	0.999917550881102	6	17	actin filament severing	BP	0.0155608919786842
5192	GO:0043813	0.000759917172453752	0.999936982728387	5	12	phosphatidylinositol-3,5-bisphosphate 5-phosphatase activity	MF	0.0163814214959855
1159	GO:0005507	0.000780485620840321	0.999476936692865	93	1156	copper ion binding	MF	0.016775903140969
4115	GO:0030276	0.000789700402127501	0.999724942305561	17	106	clathrin binding	MF	0.0169247674589297
2616	GO:0009870	0.000795616259461496	0.999741992413218	15	105	defense response signaling pathway, resistance gene-dependent	BP	0.017002273475313
2324	GO:0009270	0.000802592125080148	0.999857509949606	8	30	response to humidity	BP	0.0171019198064629
6079	GO:0051646	0.000820694826566132	0.999747140230185	14	88	mitochondrion localization	BP	0.0174374067460632
6443	GO:0070696	0.000842410324834267	0.999728917280176	15	87	transmembrane receptor protein serine/threonine kinase binding	MF	0.0178426836420907
2535	GO:0009740	0.000844595519979951	0.999542708533769	42	427	gibberellic acid mediated signaling pathway	BP	0.0178426836420907
1134	GO:0005366	0.00085485034228277	0.999927175340013	5	12	myo-inositol:proton symporter activity	MF	0.0180078730223328
921	GO:0004707	0.000894683603392342	0.99969695562011	16	97	MAP kinase activity	MF	0.0187934391008039
916	GO:0004689	0.000911907847609288	0.999860226820206	7	24	phosphorylase kinase activity	MF	0.0190470243650369
1335	GO:0005964	0.000911907847609288	0.999860226820206	7	24	phosphorylase kinase complex	CC	0.0190470243650369
6110	GO:0051764	0.000951504782880824	0.999853063508109	7	24	actin crosslink formation	BP	0.0198181024355516
1303	GO:0005856	0.000968267006782933	0.999386152464285	71	762	cytoskeleton	CC	0.0201105793487444
1668	GO:0006631	0.00098897407828115	0.999519629077358	31	259	fatty acid metabolic process	BP	0.0204831213860247
4428	GO:0032319	0.00100269458310171	0.999875228161678	6	18	NA	NA	0.0206734582841214
2599	GO:0009850	0.00100375595401671	0.999453099661133	42	386	auxin metabolic process	BP	0.0206734582841214
1142	GO:0005452	0.0010162271822521	0.999873206836344	6	18	inorganic anion exchanger activity	MF	0.0208721771821445
1182	GO:0005615	0.00102446521058051	0.999475487307672	35	325	extracellular space	CC	0.0209830907674024
3503	GO:0016301	0.00105326610480749	0.999121390420682	428	5633	kinase activity	MF	0.0215133966269242
3676	GO:0016831	0.00109125505870574	0.999566387032763	20	148	carboxy-lyase activity	MF	0.0222279336200283
1080	GO:0005118	0.00115237139173348	0.999979622904233	3	4	sevenless binding	MF	0.0234083353584542
2600	GO:0009851	0.00115765376850255	0.999526734222565	21	150	auxin biosynthetic process	BP	0.0234512108611174
2853	GO:0010215	0.00116463171615947	0.999668188464328	12	70	cellulose microfibril organization	BP	0.0235281063095167
5718	GO:0048226	0.0011711897502391	0.999877881316678	5	18	Casparian strip	CC	0.0235961226519562
5001	GO:0042759	0.00121062125903143	0.999841271257538	6	19	long-chain fatty acid biosynthetic process	BP	0.024314983977997
1141	GO:0005451	0.00121344726641614	0.99976729845046	8	32	monovalent cation:proton antiporter activity	MF	0.024314983977997
6602	GO:0071732	0.00123496206805254	0.999490911910801	21	159	cellular response to nitric oxide	BP	0.0246792149491364
2794	GO:0010119	0.00124508618217919	0.999253504847506	55	572	regulation of stomatal movement	BP	0.0248144669300079
6583	GO:0071577	0.00125620678294954	0.999576443341369	15	94	zinc ion transmembrane transport	BP	0.0249687982610991
2767	GO:0010087	0.00127775530550149	0.999486173938095	20	144	phloem or xylem histogenesis	BP	0.0253290153589223
4506	GO:0032957	0.00129765688117482	0.999603558860837	13	75	inositol trisphosphate metabolic process	BP	0.0256547459342424
3810	GO:0018345	0.00133895306927631	0.999956749525803	3	6	protein palmitoylation	BP	0.0264005839846108
6145	GO:0052386	0.00135771498561717	0.999609182380077	12	64	cell wall thickening	BP	0.0266993207543972
6737	GO:0080086	0.00136306185520397	0.999504910075959	16	166	stamen filament development	BP	0.0267142064517252
1714	GO:0006754	0.00136569786837329	0.999417054443363	22	180	ATP biosynthetic process	BP	0.0267142064517252
4473	GO:0032588	0.00137158878136844	0.999531343344169	15	100	trans-Golgi network membrane	CC	0.0267586476238475
6891	GO:0090436	0.00138155749091665	0.999763766381773	7	29	leaf pavement cell development	BP	0.0268822002311519
2775	GO:0010098	0.00140995423819178	0.999684930656166	9	40	suspensor development	BP	0.0273070529656364
2445	GO:0009595	0.00141077823003423	0.999177977615767	49	474	detection of biotic stimulus	BP	0.0273070529656364
4190	GO:0030742	0.00144973089557278	0.999706635459352	8	38	GTP-dependent protein binding	MF	0.0279877552006922
2301	GO:0009226	0.001482082320464	0.999654988348174	9	54	nucleotide-sugar biosynthetic process	BP	0.0285378038476844
5337	GO:0045300	0.0015215296605772	0.999694481973725	8	34	acyl-[acyl-carrier-protein] desaturase activity	MF	0.029221273533267
6863	GO:0090333	0.00156529540091259	0.99951090660185	13	76	regulation of stomatal closure	BP	0.0299839227832841
6123	GO:0051865	0.00160101126586018	0.999494587230688	13	84	protein autoubiquitination	BP	0.0305888302319643
5386	GO:0045735	0.00166100690834726	0.999130312481817	34	358	nutrient reservoir activity	MF	0.0316533120626794
6719	GO:0080064	0.00166786577942132	0.99988786789014	4	9	4,4-dimethyl-9beta,19-cyclopropylsterol oxidation	BP	0.0317023125270983
3010	GO:0010422	0.00174674896206889	0.999414898914821	14	91	regulation of brassinosteroid biosynthetic process	BP	0.0330318716765662
5373	GO:0045552	0.00174674896206889	0.999414898914821	14	91	dihydrokaempferol 4-reductase activity	MF	0.0330318716765662
5178	GO:0043674	0.00181224464181153	0.999736092542824	6	21	columella	CC	0.0341670978898964
2510	GO:0009696	0.00182012006878857	0.999044989786793	34	316	salicylic acid metabolic process	BP	0.0341670978898964
1765	GO:0006865	0.00182064330113865	0.998844955334658	64	678	amino acid transport	BP	0.0341670978898964
2505	GO:0009690	0.00189888120981587	0.998971507679017	37	343	cytokinin metabolic process	BP	0.0355078840775703
31	GO:0000064	0.00190169354810899	0.99986735919995	4	9	L-ornithine transmembrane transporter activity	MF	0.0355078840775703
726	GO:0004367	0.00190918633647556	0.999792028663786	5	14	glycerol-3-phosphate dehydrogenase [NAD+] activity	MF	0.0355579943876581
4334	GO:0031514	0.00192848269647275	0.999838457162822	4	15	motile cilium	CC	0.0358271383359786
2609	GO:0009862	0.0019451006880381	0.998650570637149	95	1105	systemic acquired resistance, salicylic acid mediated signaling pathway	BP	0.0360452994670519
5433	GO:0046030	0.00202857349811189	0.999632974382469	7	27	inositol trisphosphate phosphatase activity	MF	0.0374981811125983
4023	GO:0022621	0.00205378461731088	0.999853618188736	4	9	NA	NA	0.0378695348139566
3456	GO:0016126	0.002063284164091	0.998752827391448	52	528	sterol biosynthetic process	BP	0.0378806644221634
1846	GO:0007043	0.00206463453639868	0.999922201328793	3	6	cell-cell junction assembly	BP	0.0378806644221634
3430	GO:0016049	0.00208707505002199	0.998735681334176	52	569	cell growth	BP	0.0381976062372837
4973	GO:0042578	0.00210695364010338	0.999442593980429	10	53	phosphoric ester hydrolase activity	MF	0.0384662104072208
6300	GO:0060627	0.00211858473291504	0.999549138715244	8	35	regulation of vesicle-mediated transport	BP	0.0385832894462409
1768	GO:0006873	0.00215017549754336	0.999539493077258	8	36	cellular ion homeostasis	BP	0.0390624020364512
4605	GO:0033843	0.00221502752623931	0.99983872590468	4	9	xyloglucan 6-xylosyltransferase activity	MF	0.0401419449240527
892	GO:0004650	0.00223566800539257	0.999135177609747	17	116	polygalacturonase activity	MF	0.0403606288577784
5072	GO:0043087	0.00223801160828904	0.999055189162652	20	144	regulation of GTPase activity	BP	0.0403606288577784
2154	GO:0008728	0.00224417710293228	0.999658702804633	6	21	GTP diphosphokinase activity	MF	0.0403733467130931
5365	GO:0045493	0.00226962127185439	0.999151540463513	16	106	xylan catabolic process	BP	0.0407319895244936
6038	GO:0051453	0.00228113187577551	0.999340555397594	11	61	regulation of intracellular pH	BP	0.0408394408946347
5118	GO:0043295	0.00229972791178598	0.999323307475248	11	75	glutathione binding	MF	0.0410729183085641
2442	GO:0009585	0.00236387817437698	0.998789454999531	30	322	red, far-red light phototransduction	BP	0.0421169041478154
5983	GO:0051156	0.00241837898751389	0.999626553251182	6	21	glucose 6-phosphate metabolic process	BP	0.0429843611386484
2323	GO:0009269	0.00245253257222702	0.998834327455931	25	226	response to desiccation	BP	0.0434868725156992
5949	GO:0050891	0.0024787550650698	0.999615293879008	6	21	multicellular organismal water homeostasis	BP	0.0438466864859476
428	GO:0003700	0.00251393979864671	0.997897891867131	370	5312	DNA-binding transcription factor activity	MF	0.0443629376400806
1936	GO:0008060	0.00254836992618435	0.999370225594621	9	44	NA	NA	0.0448634457957312
2911	GO:0010287	0.0025891445208978	0.998579494065772	36	374	plastoglobule	CC	0.0454730037708274
1409	GO:0006123	0.00260038563688536	0.999663713668519	5	21	mitochondrial electron transport, cytochrome c to oxygen	BP	0.045562207106944
3592	GO:0016621	0.00261052056343296	0.999004746128589	16	116	cinnamoyl-CoA reductase activity	MF	0.0456316525910716
269	GO:0000902	0.00269608931294688	0.998365254142669	50	513	cell morphogenesis	BP	0.0470162367451161
5157	GO:0043562	0.00275957273791438	0.999178523044787	11	64	cellular response to nitrogen levels	BP	0.0480100725273857
6595	GO:0071669	0.00280155067103789	0.999164360480207	11	64	plant-type cell wall organization or biogenesis	BP	0.0486259757315826
5946	GO:0050829	0.00282817206999236	0.999048618105674	13	81	defense response to Gram-negative bacterium	BP	0.0488937155246055
1238	GO:0005746	0.00283020154781325	0.999616282646503	5	25	mitochondrial respiratory chain	CC	0.0488937155246055
3512	GO:0016328	0.00283942376046372	0.99928308310633	9	46	lateral plasma membrane	CC	0.048938692971722
5159	GO:0043565	0.00287628941790265	0.997757065248637	185	2454	sequence-specific DNA binding	MF	0.0494587998976098
