## Supplementary File 2 for "Validation and characterisation of a wheat GENIE3 network using an independent RNA-Seq dataset": ULTgenie3_GOseq_enrichment.txt

category	over_represented_pvalue	under_represented_pvalue	numDEInCat	numInCat	term	ontology	over_rep_padj
1018	GO:0004857	2.32811339267366e-72	1	55	301	enzyme inhibitor activity	MF	1.7214070425429e-68
4162	GO:0030599	1.02908758198387e-53	1	44	295	pectinesterase activity	MF	3.80453679059438e-50
5071	GO:0043086	9.01645725631934e-45	1	46	536	negative regulation of catalytic activity	BP	2.22225616510751e-41
69	GO:0000156	6.53711089051987e-18	1	16	149	phosphorelay response regulator activity	MF	1.2083849481126e-14
2230	GO:0008969	8.95951271786094e-17	1	10	32	NA	NA	1.32493274071728e-13
71	GO:0000160	1.02690444063378e-14	1	25	771	phosphorelay signal transduction system	BP	1.26548857234103e-11
5576	GO:0046910	1.71718805228514e-14	1	13	127	pectinesterase inhibitor activity	MF	1.8138412083709e-11
1025	GO:0004869	1.59095220469268e-10	0.999999999994961	9	95	cysteine-type endopeptidase inhibitor activity	MF	1.47043757518721e-07
2531	GO:0009736	7.98855345182755e-09	1	13	363	cytokinin-activated signaling pathway	BP	6.56304046920143e-06
421	GO:0003682	1.94187658892201e-08	0.999999995766841	24	1425	chromatin binding	MF	1.43582354984894e-05
4099	GO:0030234	5.55943398342096e-08	0.999999997115951	8	126	enzyme regulator activity	MF	3.73695044303769e-05
3515	GO:0016405	8.15754139976309e-08	1	3	3	CoA-ligase activity	MF	5.02640509248735e-05
4738	GO:0034975	1.69391965384699e-07	0.999999998832154	4	12	protein folding in endoplasmic reticulum	BP	9.63449378503434e-05
350	GO:0001666	1.97816752850268e-07	0.999999973353661	13	473	response to hypoxia	BP	0.000104475505041063
670	GO:0004190	2.97883415069834e-07	0.999999962491267	12	412	aspartic-type endopeptidase activity	MF	0.00014683666473509
2738	GO:0010048	7.63419014359161e-07	0.999999924805453	10	294	vernalization response	BP	0.000352795012010727
5946	GO:0050829	1.59912352867944e-06	0.999999926859224	6	81	defense response to Gram-negative bacterium	BP	0.000628775256313091
144	GO:0000327	1.61573300918971e-06	0.999999994759816	3	6	lytic vacuole within protein storage vacuole	CC	0.000628775256313091
2762	GO:0010081	1.61573300918971e-06	0.999999994759816	3	6	regulation of inflorescence meristem growth	BP	0.000628775256313091
3508	GO:0016311	4.69408198532586e-06	0.99999921634471	12	533	dephosphorylation	BP	0.00173540210997497
3986	GO:0019835	6.64243107634726e-06	0.999999740515485	5	60	cytolysis	BP	0.00225492496408076
3215	GO:0015215	6.70927092369173e-06	0.99999995653191	3	9	nucleotide transmembrane transporter activity	MF	0.00225492496408076
1531	GO:0006402	7.87482783743305e-06	0.999999680737828	5	62	mRNA catabolic process	BP	0.00253158595782522
126	GO:0000288	1.61722156893012e-05	0.999999571730658	4	35	nuclear-transcribed mRNA catabolic process, deadenylation-dependent decay	BP	0.0049572060824897
2881	GO:0010248	1.74313440823279e-05	0.999999830608047	3	12	establishment or maintenance of transmembrane electrochemical gradient	BP	0.0049572060824897
6659	GO:0072708	1.74313440823279e-05	0.999999830608047	3	12	response to sorbitol	BP	0.0049572060824897
3124	GO:0010951	2.98314133404888e-05	0.99999766249939	6	155	negative regulation of endopeptidase activity	BP	0.0081693877866509
6081	GO:0051669	3.13690234125583e-05	0.999999003349072	4	41	fructan beta-fructosidase activity	MF	0.00828366282544485
2716	GO:0010022	3.5703257232792e-05	0.999999537685804	3	15	meristem determinacy	BP	0.00879966279930881
3813	GO:0018401	3.5703257232792e-05	0.999999537685804	3	15	peptidyl-proline hydroxylation to 4-hydroxy-L-proline	BP	0.00879966279930881
4046	GO:0030014	6.34128805550051e-05	0.99999897424414	3	18	CCR4-NOT complex	CC	0.0143074308102548
4272	GO:0031219	6.38551821393573e-05	0.999997535293166	4	49	levanase activity	MF	0.0143074308102548
6082	GO:0051670	6.38551821393573e-05	0.999997535293166	4	49	inulinase activity	MF	0.0143074308102548
897	GO:0004656	7.50599153771362e-05	0.999998705172462	3	19	procollagen-proline 4-dioxygenase activity	MF	0.0163233239499572
2761	GO:0010080	0.000102360521272335	0.999998014333108	3	21	regulation of floral meristem growth	BP	0.0216243912653613
283	GO:0000932	0.000108784487480812	0.999989198252053	6	171	P-body	CC	0.0223431250120313
2982	GO:0010372	0.000112527789161901	0.999999674753652	2	4	positive regulation of gibberellin biosynthetic process	BP	0.0224873100827863
2497	GO:0009678	0.000118140825035337	0.999997581402897	3	22	hydrogen-translocating pyrophosphatase activity	MF	0.0229877173766127
2337	GO:0009306	0.000132176921941737	0.999990065817471	5	111	protein secretion	BP	0.0250593887394156
4047	GO:0030015	0.000174744766636461	0.99999586036725	3	25	CCR4-NOT core complex	CC	0.0323015701127498
4191	GO:0030744	0.000210124912027062	0.99998876599445	4	68	luteolin O-methyltransferase activity	MF	0.0355374271531456
4192	GO:0030755	0.000210124912027062	0.99998876599445	4	68	quercetin 3-O-methyltransferase activity	MF	0.0355374271531456
4600	GO:0033799	0.000210124912027062	0.99998876599445	4	68	myricetin 3'-O-methyltransferase activity	MF	0.0355374271531456
445	GO:0003756	0.000211475087197512	0.999988681165078	4	67	protein disulfide isomerase activity	MF	0.0355374271531456
1346	GO:0005985	0.000221627638893456	0.999981320336989	5	126	sucrose metabolic process	BP	0.0364158835995159
3476	GO:0016207	0.000246501723155801	0.999993368387871	3	28	4-coumarate-CoA ligase activity	MF	0.0391977818236555
3923	GO:0019438	0.000249160906912606	0.999986046232385	4	71	aromatic compound biosynthetic process	BP	0.0391977818236555
1339	GO:0005975	0.00025678547716409	0.999906743495915	20	1886	carbohydrate metabolic process	BP	0.0395556628781516
6530	GO:0071332	0.000279701119562972	0.999998384266922	2	6	cellular response to fructose stimulus	BP	0.0422063281234411
3019	GO:0010431	0.000294405220406894	0.999956483459258	7	288	seed maturation	BP	0.0435366439937714
3749	GO:0017096	0.000313284964051096	0.999981335691416	4	74	acetylserotonin O-methyltransferase activity	MF	0.0454201769449765
