## Supplementary File 2 for "Validation and characterisation of a wheat GENIE3 network using an independent RNA-Seq dataset": VOZgenie3_GOseq_enrichment.txt

category	over_represented_pvalue	under_represented_pvalue	numDEInCat	numInCat	term	ontology	over_rep_padj
2602	GO:0009853	3.36801592871743e-70	1	96	591	photorespiration	BP	2.49031097769366e-66
5328	GO:0045271	1.49424380338505e-62	1	50	119	respiratory chain complex I	CC	5.52421934111452e-59
1239	GO:0005747	2.32128362465564e-61	1	57	185	mitochondrial respiratory chain complex I	CC	5.72119037356794e-58
6775	GO:0080129	1.77832961306096e-47	1	72	498	proteasome core complex assembly	BP	3.28724228974318e-44
6119	GO:0051788	5.8327610448159e-45	1	77	637	response to misfolded protein	BP	8.62548703307376e-42
1596	GO:0006511	3.92716372659228e-33	1	129	2507	ubiquitin-dependent protein catabolic process	BP	4.83957476573722e-30
4381	GO:0031966	1.54389963714574e-27	1	38	242	mitochondrial membrane	CC	1.63079913100794e-24
1232	GO:0005739	3.28077093827979e-15	1	309	13570	mitochondrion	CC	3.03225253970509e-12
416	GO:0003674	6.75860024384836e-15	1	353	16973	molecular_function	MF	5.55256557811275e-12
7177	GO:1902600	7.39987807933496e-14	1	29	339	proton transmembrane transport	BP	5.47146985186027e-11
1236	GO:0005743	1.47610370154084e-13	1	38	604	mitochondrial inner membrane	CC	9.92210069926634e-11
1241	GO:0005750	3.04373602647132e-13	1	14	71	mitochondrial respiratory chain complex III	CC	1.87544868164408e-10
1969	GO:0008150	9.90375104566005e-13	1	368	18172	biological_process	BP	5.55912316561987e-10
3559	GO:0016567	1.05257944710141e-12	1	120	3960	protein ubiquitination	BP	5.55912316561987e-10
6407	GO:0070469	2.12644291845263e-12	1	14	82	respiratory chain	CC	1.03997137570833e-09
3474	GO:0016192	2.2504114161933e-12	1	47	923	vesicle-mediated transport	BP	1.03997137570833e-09
1005	GO:0004842	1.38953051432616e-11	1	89	2698	ubiquitin-protein transferase activity	MF	6.043640366428e-09
1243	GO:0005753	1.53864188337762e-11	1	12	63	mitochondrial proton-transporting ATP synthase complex	CC	6.32039893649672e-09
120	GO:0000276	1.93329656404766e-11	1	9	28	mitochondrial proton-transporting ATP synthase complex, coupling factor F(o)	CC	7.52357620766756e-09
1390	GO:0006096	2.2444525601458e-11	1	48	1038	glycolytic process	BP	8.29774111485901e-09
3154	GO:0015078	3.77577901089343e-11	1	18	183	proton transmembrane transporter activity	MF	1.32943380983552e-08
634	GO:0004129	6.32729606139369e-11	1	11	63	cytochrome-c oxidase activity	MF	2.12654668536113e-08
1393	GO:0006099	3.24321540441007e-10	0.999999999963347	18	168	tricarboxylic acid cycle	BP	1.04262324783513e-07
3062	GO:0010499	1.24058959532698e-09	0.99999999991624	12	73	proteasomal ubiquitin-independent protein catabolic process	BP	3.82204977826986e-07
1245	GO:0005758	1.66913539631192e-09	0.999999999874627	12	92	mitochondrial intermembrane space	CC	4.93663484813214e-07
3404	GO:0015986	2.52096705938532e-09	1	19	248	ATP synthesis coupled proton transport	BP	7.16924247580578e-07
5589	GO:0046961	1.18713404472247e-08	0.99999999862819	14	132	proton-transporting ATPase activity, rotational mechanism	MF	3.25098856543627e-06
676	GO:0004298	1.58321544725651e-08	0.999999998533535	12	92	threonine-type endopeptidase activity	MF	4.18081964893381e-06
955	GO:0004776	1.68076244262793e-08	0.999999999913973	5	7	succinate-CoA ligase (GDP-forming) activity	MF	4.28536465544515e-06
1292	GO:0005839	2.67089020662002e-08	0.999999997395029	12	96	proteasome core complex	CC	6.58285406258281e-06
6337	GO:0061630	3.96033702082799e-08	1	45	1191	ubiquitin protein ligase activity	MF	9.44604255871037e-06
5711	GO:0048193	5.97543801791454e-08	0.999999982970881	30	608	Golgi vesicle transport	BP	1.34694220851248e-05
1406	GO:0006120	6.01150836907112e-08	0.999999997918082	7	29	mitochondrial electron transport, NADH to ubiquinone	BP	1.34694220851248e-05
1957	GO:0008121	1.11642690031273e-07	0.999999994038434	8	45	ubiquinol-cytochrome-c reductase activity	MF	2.42790014732715e-05
5113	GO:0043248	1.25888936578492e-07	0.999999974661844	19	290	proteasome assembly	BP	2.65949370588963e-05
3406	GO:0015991	1.33901773650498e-07	0.999999984565421	12	123	ATP hydrolysis coupled proton transport	BP	2.75019365103272e-05
1686	GO:0006661	1.46626404002794e-07	0.999999973347845	17	272	phosphatidylinositol biosynthetic process	BP	2.93015035458556e-05
206	GO:0000502	1.62287073898191e-07	0.999999968577364	18	259	proteasome complex	CC	3.15776480106112e-05
1962	GO:0008137	1.74444876307612e-07	0.999999974681787	14	208	NADH dehydrogenase (ubiquinone) activity	MF	3.30729593697047e-05
664	GO:0004175	2.74248760621903e-07	0.999999951437317	16	207	endopeptidase activity	MF	5.06948834009587e-05
3833	GO:0019005	3.90020074290894e-07	0.999999854808422	41	1110	SCF ubiquitin ligase complex	CC	7.03367909587041e-05
1244	GO:0005754	4.89873839150659e-07	0.999999983927746	6	23	mitochondrial proton-transporting ATP synthase, catalytic core	CC	8.62411230161898e-05
1422	GO:0006168	7.55919910642495e-07	0.999999985767788	5	12	adenine salvage	BP	0.000129983065564898
3431	GO:0016050	8.47969613248099e-07	0.999999970026984	6	21	vesicle organization	BP	0.00014249743909901
1778	GO:0006886	9.61232821123542e-07	0.999999662266323	33	828	intracellular protein transport	BP	0.000157941232875277
3144	GO:0015031	1.035919160591e-06	0.999999599816495	48	1468	protein transport	BP	0.000166512745074127
5951	GO:0050897	1.5187613107139e-06	0.999999652628327	18	305	cobalt ion binding	MF	0.000238930236838693
6072	GO:0051603	2.13541761262598e-06	0.999999474762732	19	334	proteolysis involved in cellular protein catabolic process	BP	0.000325174451879227
5330	GO:0045273	2.15492942143388e-06	0.999999944977049	5	15	respiratory chain complex II	CC	0.000325174451879227
119	GO:0000275	2.20812546209305e-06	0.999999941209705	5	17	mitochondrial proton-transporting ATP synthase complex, catalytic core F(1)	CC	0.000326537593334321
3697	GO:0016881	2.56757488457931e-06	0.999999488139437	15	231	acid-amino acid ligase activity	MF	0.00037224801365842
4509	GO:0032968	3.73760283186878e-06	0.999999745108695	7	41	positive regulation of transcription elongation from RNA polymerase II promoter	BP	0.000531458371900726
5585	GO:0046933	3.91240017109247e-06	0.999999500572624	10	116	proton-transporting ATP synthase activity, rotational mechanism	MF	0.000545816733302977
118	GO:0000274	4.10307887127702e-06	1	3	3	mitochondrial proton-transporting ATP synthase, stator stalk	CC	0.000561817873596709
7157	GO:1902348	4.42259172585321e-06	1	3	3	cellular response to strigolactone	BP	0.000594557149471976
1240	GO:0005749	4.52888608821169e-06	0.999999860029993	5	17	mitochondrial respiratory chain complex II, succinate dehydrogenase complex (ubiquinone)	CC	0.000597974709575665
1238	GO:0005746	4.83308902935413e-06	0.999999836249195	5	25	mitochondrial respiratory chain	CC	0.000617742923004935
6638	GO:0072546	4.84569780014691e-06	0.999999845894258	5	18	ER membrane protein complex	CC	0.000617742923004935
2254	GO:0009060	5.12986010081979e-06	0.999998914836704	15	237	aerobic respiration	BP	0.000642884501448501
1662	GO:0006623	5.47093313969668e-06	0.999998331508693	23	497	protein targeting to vacuole	BP	0.000674201327248621
954	GO:0004775	5.85431134246568e-06	0.999999806333622	5	18	succinate-CoA ligase (ADP-forming) activity	MF	0.000709619312560512
5090	GO:0043161	7.18903013273597e-06	0.999997304052394	31	825	proteasome-mediated ubiquitin-dependent protein catabolic process	BP	0.000857349819378222
1409	GO:0006123	7.98928249091719e-06	0.999999708371495	5	21	mitochondrial electron transport, cytochrome c to oxygen	BP	0.000934015385347066
554	GO:0003999	8.08452592131623e-06	0.99999986806808	4	9	adenine phosphoribosyltransferase activity	MF	0.000934015385347066
7107	GO:1901601	8.23856478218731e-06	0.999999707300259	5	18	strigolactone biosynthetic process	BP	0.000937168430761431
1360	GO:0006007	9.11633979854996e-06	0.999997614632542	18	342	glucose catabolic process	BP	0.00102130631015876
1217	GO:0005688	9.36337843976016e-06	0.999999633744891	5	26	U6 snRNP	CC	0.00103332567438189
4368	GO:0031901	9.9796049381059e-06	0.999998983603111	8	65	early endosome membrane	CC	0.00108513527812287
5538	GO:0046686	1.66198032806838e-05	0.999990777374778	77	2965	response to cadmium ion	BP	0.00176231073187526
1408	GO:0006122	1.66840345187001e-05	0.999998885352163	6	43	mitochondrial electron transport, ubiquinol to cytochrome c	BP	0.00176231073187526
4237	GO:0031054	2.58824100540724e-05	0.999998761780023	5	24	pre-miRNA processing	BP	0.0026954160554903
2320	GO:0009266	3.25582572808734e-05	0.999989161731904	22	522	response to temperature stimulus	BP	0.00334355214353858
810	GO:0004525	3.54845930170951e-05	0.999996445590743	7	58	ribonuclease III activity	MF	0.00359415179134796
1389	GO:0006094	4.02880452381938e-05	0.999984936096498	26	673	gluconeogenesis	BP	0.00402553792555682
5013	GO:0042787	4.51865873018281e-05	0.999986593800996	18	396	NA	NA	0.00445479502012956
4036	GO:0022900	4.84491778312355e-05	0.999984413787833	20	496	electron transport chain	BP	0.00470870139692892
3709	GO:0016925	4.90357056482996e-05	0.999993594094149	8	98	protein sumoylation	BP	0.00470870139692892
5326	GO:0045261	6.8436445231506e-05	0.999992297655873	7	69	proton-transporting ATP synthase complex, catalytic core F(1)	CC	0.00648742405181738
2010	GO:0008270	7.49133956695107e-05	0.99994949226086	136	6472	zinc ion binding	MF	0.00696390686241156
4474	GO:0032592	7.57356730895474e-05	0.999999096265231	3	6	integral component of mitochondrial membrane	CC	0.00696390686241156
1810	GO:0006972	7.62884035508976e-05	0.999974630216531	20	488	hyperosmotic response	BP	0.00696390686241156
445	GO:0003756	7.96522613655203e-05	0.999990829923518	7	67	protein disulfide isomerase activity	MF	0.00718230268947143
1246	GO:0005759	8.43684849346858e-05	0.999974759259268	17	363	mitochondrial matrix	CC	0.00751591057357911
3603	GO:0016651	8.87495837895482e-05	0.999989421771561	7	94	oxidoreductase activity, acting on NAD(P)H	MF	0.00781207645880857
4524	GO:0033177	9.23614857876106e-05	0.999993925823333	5	35	proton-transporting two-sector ATPase complex, proton-transporting domain	CC	0.00803436265780698
1242	GO:0005751	0.000123503200602659	0.999994781585247	4	20	mitochondrial respiratory chain complex IV	CC	0.0106184030843728
3694	GO:0016874	0.000127032319863737	0.999935028072292	45	1583	ligase activity	MF	0.01079628704681
6608	GO:0071806	0.000129875724175371	0.999977326741552	9	142	protein transmembrane transport	BP	0.0108152773929995
4099	GO:0030234	0.000130181185823229	0.999980220186339	8	126	enzyme regulator activity	MF	0.0108152773929995
97	GO:0000220	0.000136415031423732	0.999994251706101	4	17	vacuolar proton-transporting V-type ATPase, V0 domain	CC	0.0112072526927452
4526	GO:0033179	0.000160748684979055	0.999988056745969	5	36	proton-transporting V-type ATPase, V0 domain	CC	0.0130612722718147
1652	GO:0006605	0.000164103271541919	0.999974348344282	8	108	protein targeting	BP	0.0131889085845755
2111	GO:0008565	0.000168652142737004	0.999951038026683	15	341	protein transporter activity	MF	0.0133830308809071
4236	GO:0031053	0.000170138612767821	0.99997773020033	7	73	primary miRNA processing	BP	0.0133830308809071
5807	GO:0048578	0.000174775965841955	0.999986850540637	5	34	positive regulation of long-day photoperiodism, flowering	BP	0.0136030893835307
6001	GO:0051246	0.000181047057883265	0.999967007927729	9	135	regulation of protein metabolic process	BP	0.0137802479621758
5116	GO:0043268	0.000181810728805268	0.999996547568191	3	8	positive regulation of potassium ion transport	BP	0.0137802479621758
6869	GO:0090355	0.000184506971633135	0.999991490559538	4	18	positive regulation of auxin metabolic process	BP	0.0137802479621758
6870	GO:0090358	0.000184506971633135	0.999991490559538	4	18	positive regulation of tryptophan metabolic process	BP	0.0137802479621758
4263	GO:0031146	0.000188004793411189	0.999924010511016	25	721	SCF-dependent proteasomal ubiquitin-dependent protein catabolic process	BP	0.0139010744248233
3026	GO:0010445	0.000191416525044936	0.999985356557026	5	33	nuclear dicing body	CC	0.0140132058037847
3438	GO:0016075	0.000205739369143845	0.999977868498883	6	54	rRNA catabolic process	BP	0.0149140872102901
1229	GO:0005732	0.000217195016704432	0.999975986952507	6	73	small nucleolar ribonucleoprotein complex	CC	0.0155916500341026
2036	GO:0008320	0.000253630581821524	0.999994345198641	3	9	protein transmembrane transporter activity	MF	0.0179937947147643
6554	GO:0071458	0.000255524539498275	0.999979061142063	5	35	integral component of cytoplasmic side of endoplasmic reticulum membrane	CC	0.0179937947147643
1843	GO:0007035	0.000269749295558966	0.999985998435742	4	20	vacuolar acidification	BP	0.0188162857675754
4324	GO:0031463	0.000274344153825333	0.999960918066476	7	82	Cul3-RING ubiquitin ligase complex	CC	0.0189579502185469
4177	GO:0030660	0.000284608995636759	0.999985015738838	4	20	Golgi-associated vesicle membrane	CC	0.019306412052644
6579	GO:0071556	0.000284608995636759	0.999985015738838	4	20	integral component of lumenal side of endoplasmic reticulum membrane	CC	0.019306412052644
5225	GO:0044209	0.000338082058481164	0.99998122941797	4	21	AMP salvage	BP	0.0227252612764521
16	GO:0000035	0.000342993824356033	0.999980438557697	4	25	acyl binding	MF	0.0227749902975575
5324	GO:0045254	0.000344982271209959	0.999991449897839	3	9	pyruvate dehydrogenase complex	CC	0.0227749902975575
3407	GO:0015992	0.000357685331413985	0.999874191777897	18	457	NA	NA	0.0234046490307523
3979	GO:0019788	0.000409109827871366	0.999988568007926	3	11	NEDD8 transferase activity	MF	0.0265347198884288
3978	GO:0019787	0.000414057322274194	0.999915238696028	9	151	ubiquitin-like protein transferase activity	MF	0.0266220855730034
4209	GO:0030904	0.000424965122128829	0.99997460634791	4	23	retromer complex	CC	0.0270878630432807
3293	GO:0015693	0.000452662946708179	0.999943143020884	6	60	magnesium ion transport	BP	0.0286067506663272
6313	GO:0061025	0.000476576238488141	0.999780282170105	29	934	membrane fusion	BP	0.0298627517574687
3264	GO:0015450	0.000506426124907535	0.999881639284821	10	202	P-P-bond-hydrolysis-driven protein transmembrane transporter activity	MF	0.0314665106518177
3712	GO:0016971	0.000538346262962787	0.999983460630828	3	11	flavin-linked sulfhydryl oxidase activity	MF	0.0328969608954285
3713	GO:0016972	0.000538346262962787	0.999983460630828	3	11	thiol oxidase activity	MF	0.0328969608954285
1233	GO:0005740	0.000630269979107668	0.999863215375139	9	151	mitochondrial envelope	CC	0.0381984936518205
768	GO:0004449	0.000657258851002567	0.999978361887498	3	11	isocitrate dehydrogenase (NAD+) activity	MF	0.0395103410106747
1481	GO:0006301	0.000704876241487088	0.999861430077177	8	149	postreplication repair	BP	0.0420310881415769
4034	GO:0022890	0.000724730921534996	0.999974787350197	3	12	inorganic cation transmembrane transporter activity	MF	0.0428692834706381
1184	GO:0005622	0.000735306587306156	0.99950371120348	97	4787	intracellular	CC	0.0431496579884263
1231	GO:0005737	0.000742528768429551	0.9994183430187	280	15280	cytoplasm	CC	0.0432303756989614
1257	GO:0005774	0.000749258117593726	0.999561713752098	53	2141	vacuolar membrane	CC	0.0432813634491251
1569	GO:0006464	0.000763858665093888	0.999811978042191	10	190	cellular protein modification process	BP	0.0437827206953815
3907	GO:0019365	0.00078968899463279	0.999995663962384	2	3	pyridine nucleotide salvage	BP	0.0441490810531411
702	GO:0004336	0.000800105066421544	0.999995577408274	2	3	galactosylceramidase activity	MF	0.0441490810531411
1694	GO:0006683	0.000800105066421544	0.999995577408274	2	3	galactosylceramide catabolic process	BP	0.0441490810531411
3728	GO:0017017	0.000800105066421545	0.999995577408274	2	3	MAP kinase tyrosine/serine/threonine phosphatase activity	MF	0.0441490810531411
5107	GO:0043233	0.000800105066421545	0.999995577408274	2	3	organelle lumen	CC	0.0441490810531411
2857	GO:0010220	0.000870091826913121	0.999967744590245	3	12	positive regulation of vernalization response	BP	0.0476552516162638
6525	GO:0071294	0.000880165554354652	0.999966182465418	3	14	cellular response to zinc ion	BP	0.0478525302124875
1251	GO:0005765	0.000915418623797816	0.999898324550339	5	46	lysosomal membrane	CC	0.0494058781340223
2562	GO:0009790	0.000934220168448163	0.999725852472595	12	277	embryo development	BP	0.0497678683923254
4550	GO:0033365	0.000935587463691268	0.999928851201826	4	30	protein localization to organelle	BP	0.0497678683923254
