## Supplementary File 2 for "Validation and characterisation of a wheat GENIE3 network using an independent RNA-Seq dataset": Zinc finger, MIZ typegenie3_GOseq_enrichment.txt

category	over_represented_pvalue	under_represented_pvalue	numDEInCat	numInCat	term	ontology	over_rep_padj
1186	GO:0005634	8.55179449442542e-82	1	1749	27079	nucleus	CC	6.32319684917816e-78
1566	GO:0006457	2.66192431011233e-37	1	160	1386	protein folding	BP	9.84113417448529e-34
417	GO:0003676	2.89917001507891e-34	1	353	3716	nucleic acid binding	MF	7.14548769716449e-31
286	GO:0000956	1.60437955235277e-27	1	86	314	nuclear-transcribed mRNA catabolic process	BP	2.96569560252409e-24
2910	GO:0010286	9.54942396647144e-27	1	86	657	heat acclimation	BP	1.4121688161618e-23
2010	GO:0008270	4.19387060354911e-26	1	474	6472	zinc ion binding	MF	5.16824654044036e-23
434	GO:0003723	7.31370789958078e-25	1	276	2896	RNA binding	MF	7.72536517278575e-22
2364	GO:0009408	3.5429638536055e-23	1	136	1433	response to heat	BP	3.27458434169489e-20
6005	GO:0051259	5.80846182568781e-23	1	21	66	protein complex oligomerization	BP	4.77197408212619e-20
2474	GO:0009644	2.05714018608773e-22	1	102	908	response to high light intensity	BP	1.52104945359326e-19
1184	GO:0005622	4.57923997860364e-22	1	323	4787	intracellular	CC	3.07808185470866e-19
1231	GO:0005737	3.7187400732372e-21	1	867	15280	cytoplasm	CC	2.29136367512632e-18
3559	GO:0016567	1.58245557114793e-20	1	288	3960	protein ubiquitination	BP	9.00052037928291e-18
1801	GO:0006950	9.7129224762606e-19	1	108	1184	response to stress	BP	5.12981062781935e-16
6337	GO:0061630	1.10679986317404e-17	1	115	1191	ubiquitin protein ligase activity	MF	5.45578545887258e-15
1969	GO:0008150	2.77548620621157e-17	1	854	18172	biological_process	BP	1.28262156304552e-14
3584	GO:0016607	1.1744196454526e-16	1	58	348	nuclear speck	CC	5.10803462263325e-14
1227	GO:0005730	1.24873870280453e-15	1	157	2107	nucleolus	CC	5.12954109363148e-13
2428	GO:0009560	1.59650590254885e-15	1	67	433	embryo sac egg cell differentiation	BP	6.21292875970852e-13
1583	GO:0006486	1.91788205976361e-15	1	92	579	protein glycosylation	BP	6.79139692309527e-13
1191	GO:0005643	1.9288522502705e-15	1	54	219	nuclear pore	CC	6.79139692309527e-13
1162	GO:0005515	2.36281832138658e-15	1	1487	25246	protein binding	MF	7.9412175765147e-13
5972	GO:0051082	8.20271818763468e-15	1	61	503	unfolded protein binding	MF	2.63699557736395e-12
165	GO:0000398	1.04062889621718e-14	1	75	558	mRNA splicing, via spliceosome	BP	3.20600419109576e-12
1263	GO:0005782	1.41547486144797e-14	1	17	59	peroxisomal matrix	CC	4.18640845021851e-12
1653	GO:0006606	1.56334597380946e-14	1	71	395	protein import into nucleus	BP	4.4459154347489e-12
1596	GO:0006511	3.3855142186094e-14	1	171	2507	ubiquitin-dependent protein catabolic process	BP	9.2712933823696e-12
3980	GO:0019789	5.19781249210186e-14	1	16	27	SUMO transferase activity	MF	1.37259377023575e-11
2051	GO:0008380	5.48034272417983e-14	1	61	407	RNA splicing	BP	1.39729841733054e-11
2993	GO:0010388	5.87110679632268e-14	1	56	356	NA	NA	1.44703212173366e-11
416	GO:0003674	6.56378737724336e-14	1	746	16973	molecular_function	MF	1.56556915701089e-11
2639	GO:0009908	9.75700421728786e-14	1	104	961	flower development	BP	2.25447778695708e-11
2880	GO:0010247	1.3571332120594e-13	1	12	12	detection of phosphate ion	BP	2.86704084856207e-11
4362	GO:0031668	1.3571332120594e-13	1	12	12	cellular response to extracellular stimulus	BP	2.86704084856207e-11
6867	GO:0090352	1.3571332120594e-13	1	12	12	regulation of nitrate assimilation	BP	2.86704084856207e-11
1533	GO:0006406	1.61304167230799e-13	1	54	265	mRNA export from nucleus	BP	3.31300836806812e-11
1853	GO:0007062	1.96367934019736e-13	1	86	462	sister chromatid cohesion	BP	3.92417433551873e-11
1526	GO:0006396	5.11659870728396e-13	1	92	678	RNA processing	BP	9.95582390569938e-11
1527	GO:0006397	5.28758442096188e-13	1	121	1045	mRNA processing	BP	1.00247177457929e-10
4739	GO:0034976	5.62510867940659e-13	1	74	750	response to endoplasmic reticulum stress	BP	1.03980133938831e-10
5802	GO:0048573	1.04669320073419e-12	1	62	513	photoperiodism, flowering	BP	1.88762183566551e-10
294	GO:0000973	1.6054460965629e-12	1	14	17	posttranscriptional tethering of RNA polymerase II gene DNA at nuclear periphery	BP	2.81624200207388e-10
4963	GO:0042542	1.66359861864945e-12	1	113	1334	response to hydrogen peroxide	BP	2.81624200207388e-10
3574	GO:0016592	1.67588109401205e-12	1	36	164	mediator complex	CC	2.81624200207388e-10
5967	GO:0051028	1.78917159901197e-12	1	38	163	mRNA transport	BP	2.93980773402101e-10
438	GO:0003729	2.73841252251066e-12	1	99	971	mRNA binding	MF	4.40170047640083e-10
3709	GO:0016925	3.13528183129656e-12	1	20	98	protein sumoylation	BP	4.93239869374613e-10
1497	GO:0006338	3.44016538466577e-12	1	30	126	chromatin remodeling	BP	5.29928809462889e-10
3560	GO:0016568	5.13020872429344e-12	1	64	364	NA	NA	7.74138026682157e-10
1005	GO:0004842	1.2941764053256e-11	1	181	2698	ubiquitin-protein transferase activity	MF	1.91382806819549e-09
1794	GO:0006914	2.2535218675039e-11	1	36	213	autophagy	BP	3.26716484084781e-09
2788	GO:0010113	2.72465636624116e-11	1	12	16	negative regulation of systemic acquired resistance	BP	3.87425176384369e-09
3570	GO:0016579	8.22495490827902e-11	1	57	397	protein deubiquitination	BP	1.14745880361915e-08
5302	GO:0045132	1.10531586149552e-10	1	64	362	meiotic chromosome segregation	BP	1.51346397775887e-08
1509	GO:0006357	1.29651363143752e-10	1	52	419	regulation of transcription by RNA polymerase II	BP	1.74298578015437e-08
5090	GO:0043161	1.34109149514373e-10	1	68	825	proteasome-mediated ubiquitin-dependent protein catabolic process	BP	1.77071973483799e-08
5013	GO:0042787	1.3965482613143e-10	1	49	396	NA	NA	1.81159260423823e-08
496	GO:0003899	1.45666797182054e-10	1	44	334	DNA-directed 5'-3' RNA polymerase activity	MF	1.85700051442087e-08
3563	GO:0016571	1.65255508525142e-10	1	45	264	histone methylation	BP	2.07101564412695e-08
5826	GO:0048700	2.19658630992606e-10	0.999999999995956	8	18	acquisition of desiccation tolerance in seed	BP	2.70692652926554e-08
2470	GO:0009640	2.24167600738832e-10	1	96	884	photomorphogenesis	BP	2.71720531125069e-08
2864	GO:0010228	3.04481757450199e-10	1	127	1153	vegetative to reproductive phase transition of meristem	BP	3.63119050739801e-08
5182	GO:0043687	3.90307066031065e-10	1	57	450	post-translational protein modification	BP	4.58084197814872e-08
1584	GO:0006487	4.91895031184577e-10	1	57	365	protein N-linked glycosylation	BP	5.68292478215432e-08
1514	GO:0006366	5.44557148693932e-10	1	49	383	transcription by RNA polymerase II	BP	6.19454701145066e-08
7341	GO:2000070	5.89466109890525e-10	0.9999999999424	17	55	regulation of response to water deprivation	BP	6.60380669171294e-08
418	GO:0003677	7.41128779290108e-10	1	504	9431	DNA binding	MF	8.17896446876277e-08
1201	GO:0005665	7.65537790886325e-10	0.9999999998667	24	117	RNA polymerase II, core complex	CC	8.32409768501983e-08
3474	GO:0016192	1.04622761291019e-09	1	85	923	vesicle-mediated transport	BP	1.12113144490694e-07
1006	GO:0004843	1.33486781598285e-09	0.999999999697968	31	160	thiol-dependent ubiquitin-specific protease activity	MF	1.41000180448246e-07
3782	GO:0018024	1.92940003380021e-09	0.999999999554014	32	138	histone-lysine N-methyltransferase activity	MF	2.00929349998856e-07
1211	GO:0005681	2.22724096551976e-09	1	43	309	spliceosomal complex	CC	2.2872527359796e-07
6827	GO:0080188	6.92078064753988e-09	0.999999998451375	28	112	RNA-directed DNA methylation	BP	7.00989754902875e-07
174	GO:0000418	7.38554435900068e-09	0.999999998924511	18	82	RNA polymerase IV complex	CC	7.37955607979068e-07
163	GO:0000394	8.83092717034789e-09	1	51	478	RNA splicing, via endonucleolytic cleavage and ligation	BP	8.70611673300698e-07
1521	GO:0006379	9.03198317467399e-09	0.999999999284799	13	30	mRNA cleavage	BP	8.76811879287211e-07
5355	GO:0045471	9.13098657088386e-09	0.999999999958643	5	7	response to ethanol	BP	8.76811879287211e-07
3144	GO:0015031	9.48796815950901e-09	1	114	1468	protein transport	BP	8.99410725274483e-07
3561	GO:0016569	1.55983425718004e-08	1	46	246	covalent chromatin modification	BP	1.45992588577078e-06
2111	GO:0008565	1.74426086901005e-08	1	44	341	protein transporter activity	MF	1.61213310818254e-06
1778	GO:0006886	2.39913831325503e-08	1	78	828	intracellular protein transport	BP	2.19002823311206e-06
4304	GO:0031396	2.78116626623284e-08	0.999999994470974	21	177	regulation of protein ubiquitination	BP	2.50779797225922e-06
6320	GO:0061136	2.91100282472069e-08	0.999999995126016	19	79	regulation of proteasomal protein catabolic process	BP	2.59324757662467e-06
2824	GO:0010182	3.04023007922415e-08	1	59	467	sugar mediated signaling pathway	BP	2.65384709271577e-06
1504	GO:0006351	3.05081150772032e-08	1	366	6449	transcription, DNA-templated	BP	2.65384709271577e-06
121	GO:0000278	3.57204777085579e-08	1	69	522	mitotic cell cycle	BP	3.07113037415206e-06
340	GO:0001510	3.66005914083518e-08	1	48	668	RNA methylation	BP	3.11062957325693e-06
4234	GO:0031047	3.83289277510454e-08	1	75	510	gene silencing by RNA	BP	3.22050104308215e-06
4656	GO:0034271	6.82663258984132e-08	0.999999999189391	8	9	phosphatidylinositol 3-kinase complex, class III, type I	CC	5.60845792992074e-06
4657	GO:0034272	6.82663258984132e-08	0.999999999189391	8	9	phosphatidylinositol 3-kinase complex, class III, type II	CC	5.60845792992074e-06
4761	GO:0035196	7.71992418465264e-08	1	69	473	production of miRNAs involved in gene silencing by miRNA	BP	6.27265048585952e-06
1964	GO:0008139	8.12254999096824e-08	0.999999986612465	19	52	nuclear localization sequence binding	MF	6.52805811230643e-06
240	GO:0000785	9.12742956315552e-08	0.999999972595022	33	229	chromatin	CC	7.25679722472816e-06
4235	GO:0031048	9.41461954911024e-08	1	58	407	chromatin silencing by small RNA	BP	7.40549967511927e-06
1782	GO:0006891	9.83456129677033e-08	0.999999970568259	35	259	intra-Golgi vesicle-mediated transport	BP	7.65439433982314e-06
1520	GO:0006378	9.96145219678147e-08	0.99999998211993	19	72	mRNA polyadenylation	BP	7.67239349406273e-06
673	GO:0004221	1.02814083440614e-07	0.999999973163275	28	123	NA	NA	7.83718899958663e-06
6669	GO:0080008	1.10324549014764e-07	1	49	381	Cul4-RING E3 ubiquitin ligase complex	CC	8.32387464709354e-06
4514	GO:0033044	1.26163813662618e-07	1	54	300	regulation of chromosome organization	BP	9.42278018405449e-06
1155	GO:0005488	1.54378945432336e-07	1	247	2974	binding	MF	1.14147792252669e-05
4753	GO:0035091	1.63978799965483e-07	0.999999955152715	44	246	phosphatidylinositol binding	MF	1.20045469994533e-05
4242	GO:0031072	1.74804075989161e-07	0.999999941923816	40	392	heat shock protein binding	MF	1.26715817437633e-05
4472	GO:0032587	2.45265807940904e-07	0.999999996649418	6	8	ruffle membrane	CC	1.74374556145677e-05
7036	GO:1900027	2.45265807940904e-07	0.999999996649418	6	8	regulation of ruffle assembly	BP	1.74374556145677e-05
4101	GO:0030242	2.78116387205083e-07	0.999999995979971	8	9	autophagy of peroxisome	BP	1.95846911142322e-05
4282	GO:0031297	2.82499948293722e-07	1	3	3	replication fork processing	BP	1.9705703940413e-05
4229	GO:0031011	3.16792586589723e-07	0.999999957778089	14	44	Ino80 complex	CC	2.18912559368636e-05
2810	GO:0010162	3.28892706189474e-07	1	55	522	seed dormancy process	BP	2.25169691626386e-05
4025	GO:0022625	3.50568683542599e-07	0.999999906501818	24	410	cytosolic large ribosomal subunit	CC	2.37265934250963e-05
4263	GO:0031146	3.52978803997916e-07	1	56	721	SCF-dependent proteasomal ubiquitin-dependent protein catabolic process	BP	2.37265934250963e-05
2641	GO:0009910	4.32830727010459e-07	0.999999871459852	29	171	negative regulation of flower development	BP	2.88319855451832e-05
1536	GO:0006412	4.51323335185864e-07	1	122	2417	translation	BP	2.97953994675382e-05
283	GO:0000932	4.66894595010393e-07	0.999999860804438	29	171	P-body	CC	3.05506073938659e-05
3573	GO:0016591	4.80071561024048e-07	0.999999939163566	13	42	RNA polymerase II, holoenzyme	CC	3.1137273001858e-05
4669	GO:0034398	5.12464765424116e-07	0.99999999336962	7	8	telomere tethering at nuclear periphery	BP	3.29492563090949e-05
3556	GO:0016558	5.62096161810304e-07	0.999999797818318	39	310	protein import into peroxisome matrix	BP	3.58287846588395e-05
2126	GO:0008641	6.72715943504308e-07	0.999999891806525	15	58	ubiquitin-like modifier activating enzyme activity	MF	4.25133477459047e-05
2562	GO:0009790	7.00260900267632e-07	0.999999756508175	35	277	embryo development	BP	4.38790601404989e-05
1154	GO:0005487	7.26108962387704e-07	0.999999871636215	17	52	NA	NA	4.50802389538794e-05
3565	GO:0016573	7.31624110693201e-07	0.999999828811123	21	105	histone acetylation	BP	4.50802389538794e-05
170	GO:0000407	7.62265666597228e-07	0.999999868144239	16	59	phagophore assembly site	CC	4.62080646321771e-05
3697	GO:0016881	7.62426817030783e-07	0.999999767802906	28	231	acid-amino acid ligase activity	MF	4.62080646321771e-05
4011	GO:0019941	8.12097245748741e-07	0.999999726557526	33	243	modification-dependent protein catabolic process	BP	4.88182685777739e-05
21	GO:0000045	8.62100392683986e-07	0.999999833986311	17	79	autophagosome assembly	BP	5.14062121250435e-05
5388	GO:0045737	1.25620505324696e-06	0.999999895921707	9	30	positive regulation of cyclin-dependent protein serine/threonine kinase activity	BP	7.4307041309664e-05
1220	GO:0005694	1.27875059239446e-06	0.999999489286328	53	559	chromosome	CC	7.50403323822591e-05
5566	GO:0046872	1.43195492691528e-06	0.999999006116413	495	9321	metal ion binding	MF	8.33690923591462e-05
4413	GO:0032204	1.55658147703863e-06	0.99999945856445	34	179	regulation of telomere maintenance	BP	8.99169018845598e-05
4733	GO:0034968	1.73873414788362e-06	0.999999313248206	51	425	histone lysine methylation	BP	9.96604673600889e-05
1670	GO:0006635	1.81388162068574e-06	0.999999256967022	55	655	fatty acid beta-oxidation	BP	0.000103168005410387
1662	GO:0006623	2.05463910819603e-06	0.999999155844018	43	497	protein targeting to vacuole	BP	0.000115969477603064
2640	GO:0009909	2.15810271216071e-06	0.999998930502781	115	1389	regulation of flower development	BP	0.000120886450406942
4322	GO:0031461	2.92223722817965e-06	0.999999715587297	10	24	cullin-RING ubiquitin ligase complex	CC	0.000161625051993581
325	GO:0001104	2.92909885949957e-06	0.999999461183896	15	62	NA	NA	0.000161625051993581
1293	GO:0005840	4.46161701246267e-06	0.999997652343949	76	1817	ribosome	CC	0.000244364416223326
2756	GO:0010074	4.76220162694999e-06	0.999998701329436	22	103	maintenance of meristem identity	BP	0.000258909697276972
2060	GO:0008420	4.83548459274897e-06	0.999999388714093	11	33	RNA polymerase II CTD heptapeptide repeat phosphatase activity	MF	0.000259703231604418
440	GO:0003735	4.84704435507299e-06	0.999997443837437	76	1834	structural constituent of ribosome	MF	0.000259703231604418
7164	GO:1902446	5.46149644343509e-06	1	5	5	regulation of shade avoidance	BP	0.000290520177717691
7096	GO:1901409	5.6883635694007e-06	0.999999538832848	8	24	positive regulation of phosphorylation of RNA polymerase II C-terminal domain	BP	0.000300426858801063
1208	GO:0005675	6.26588909364436e-06	0.999999612101441	7	18	transcription factor TFIIH holo complex	CC	0.000328345305774327
4007	GO:0019915	6.33693766082757e-06	0.999997276924032	43	373	lipid storage	BP	0.000328345305774327
5340	GO:0045324	6.3501999899552e-06	0.999999086542709	12	35	late endosome to vacuole transport	BP	0.000328345305774327
4883	GO:0040029	6.44063011339132e-06	0.999998312847772	21	81	regulation of gene expression, epigenetic	BP	0.000329910171022946
432	GO:0003713	6.50592764950041e-06	0.999998013534103	24	158	transcription coactivator activity	MF	0.000329910171022946
3710	GO:0016926	6.51432039076955e-06	0.999997201090747	45	298	protein desumoylation	BP	0.000329910171022946
1492	GO:0006325	6.65869380738303e-06	0.99999797974185	24	142	chromatin organization	BP	0.000334927768787688
4328	GO:0031491	7.28497255509312e-06	0.999998986746831	12	30	nucleosome binding	MF	0.00036395329102945
1517	GO:0006369	7.41743245955205e-06	0.99999976850683	6	9	termination of RNA polymerase II transcription	BP	0.000368083863127032
4915	GO:0042274	7.84571990547117e-06	0.999999117175357	9	46	ribosomal small subunit biogenesis	BP	0.000386741686540359
1532	GO:0006405	7.95688612430333e-06	0.999999180037591	10	21	RNA export from nucleus	BP	0.000389623947040389
4063	GO:0030096	8.08499207906764e-06	0.999999860594339	4	10	plasma membrane-derived thylakoid photosystem II	CC	0.000393292312056751
3655	GO:0016779	8.89456305577882e-06	0.999996194961744	42	302	nucleotidyltransferase activity	MF	0.00042941235281776
3487	GO:0016246	8.94367085933664e-06	0.99999608516981	46	286	RNA interference	BP	0.00042941235281776
1780	GO:0006888	9.2054522241099e-06	0.999995954284771	43	461	ER to Golgi vesicle-mediated transport	BP	0.000439129766097217
133	GO:0000303	9.44018309575351e-06	0.999997895001324	16	85	response to superoxide	BP	0.000447440473141035
4150	GO:0030529	9.52970519235378e-06	0.999995329280403	57	1019	NA	NA	0.000448806625428432
4911	GO:0042254	9.91943722126006e-06	0.999996233302113	31	477	ribosome biogenesis	BP	0.000464204549455676
5939	GO:0050792	1.05017945792314e-05	0.999999310885458	7	17	regulation of viral process	BP	0.000488366472445515
6458	GO:0070878	1.10777796581146e-05	0.999999627953169	6	9	primary miRNA binding	MF	0.000511931892450622
6455	GO:0070847	1.16792356000121e-05	0.999998512407064	10	34	core mediator complex	CC	0.000536374335568258
2658	GO:0009933	1.20275418163016e-05	0.999994518642446	48	389	meristem structural organization	BP	0.000548960766603298
1259	GO:0005776	1.35794420853921e-05	0.999998534369608	9	26	autophagosome	CC	0.000615990152020794
91	GO:0000209	1.38032360069577e-05	0.999995363251918	25	251	protein polyubiquitination	BP	0.000622323945338079
1209	GO:0005677	1.44325290548908e-05	0.999997311282386	13	60	chromatin silencing complex	CC	0.000646752241405228
2463	GO:0009630	1.6290788695578e-05	0.999990748301463	85	663	gravitropism	BP	0.000725627057922311
6612	GO:0071821	1.67143443709185e-05	0.999999880411125	3	6	FANCM-MHF complex	CC	0.000740035103464501
5974	GO:0051087	1.70744010004637e-05	0.999995836531683	16	147	chaperone binding	MF	0.000751476910698982
1004	GO:0004839	1.75137603341463e-05	0.999998545836226	8	17	ubiquitin activating enzyme activity	MF	0.000758365323738482
1193	GO:0005654	1.75331773809381e-05	0.999992248369669	41	382	nucleoplasm	CC	0.000758365323738482
4864	GO:0036459	1.75386083796701e-05	0.99999425628523	25	129	thiol-dependent ubiquitinyl hydrolase activity	MF	0.000758365323738482
441	GO:0003743	1.77878121816131e-05	0.999992022752964	42	428	translation initiation factor activity	MF	0.000764669088783995
5374	GO:0045595	1.79974339498525e-05	0.999993365596135	31	140	regulation of cell differentiation	BP	0.000769208246388494
3833	GO:0019005	2.17170309382539e-05	0.999988107407602	69	1110	SCF ubiquitin ligase complex	CC	0.000918373779027683
5263	GO:0044614	2.17359225493433e-05	0.999998551775826	7	14	nuclear pore cytoplasmic filaments	CC	0.000918373779027683
1297	GO:0005847	2.19501957863612e-05	0.999996803349048	11	30	mRNA cleavage and polyadenylation specificity factor complex	CC	0.000922157657070199
313	GO:0001055	2.23664574151116e-05	0.999995535972547	14	48	RNA polymerase II activity	MF	0.000934336644787205
2955	GO:0010337	2.35219085268432e-05	0.999995707932057	12	62	regulation of salicylic acid metabolic process	BP	0.000977084222738645
4118	GO:0030289	2.3865649271393e-05	1	3	3	protein phosphatase 4 complex	CC	0.000985824640852958
1537	GO:0006413	2.46554706517305e-05	0.999989239317869	38	408	translational initiation	BP	0.00101045599521572
4951	GO:0042393	2.47352630692514e-05	0.999989957941345	34	232	histone binding	MF	0.00101045599521572
4774	GO:0035267	2.49369641339218e-05	0.999996160047822	11	35	NuA4 histone acetyltransferase complex	CC	0.00101309842201218
1867	GO:0007126	2.53119859859316e-05	0.999988901950631	40	269	NA	NA	0.00102271488732228
5121	GO:0043335	2.58342528414366e-05	0.999998985259362	6	9	protein unfolding	BP	0.00103814383429121
4418	GO:0032259	2.69454112631547e-05	0.999984026519319	91	1208	methylation	BP	0.00107220581647462
3074	GO:0010564	2.69719072037164e-05	0.999989811637643	30	172	regulation of cell cycle process	BP	0.00107220581647462
1872	GO:0007131	3.17658157602928e-05	0.999983502746923	59	475	reciprocal meiotic recombination	BP	0.00125208174076312
746	GO:0004402	3.18354567572986e-05	0.999990561141245	20	118	histone acetyltransferase activity	MF	0.00125208174076312
4374	GO:0031935	3.3295027472046e-05	0.999996797602221	8	19	regulation of chromatin silencing	BP	0.00130255784723973
3738	GO:0017056	3.43737905545034e-05	0.999992489164678	15	48	structural constituent of nuclear pore	MF	0.00133768319663157
231	GO:0000775	3.75835192761987e-05	0.999987451227745	23	163	chromosome, centromeric region	CC	0.00145493477239902
3143	GO:0015030	3.98515208738272e-05	0.999992299514474	12	63	Cajal body	CC	0.00153469867365145
1505	GO:0006352	4.27304461477435e-05	0.999985608968964	23	163	DNA-templated transcription, initiation	BP	0.00163704103013687
5112	GO:0043247	4.3756993212424e-05	0.999983023813094	30	170	telomere maintenance in response to DNA damage	BP	0.001667727875323
4785	GO:0035327	4.50699348899371e-05	0.99999921658798	5	6	transcriptionally active chromatin	CC	0.00170895947987792
2059	GO:0008419	4.53723414799858e-05	1	3	3	RNA lariat debranching enzyme activity	MF	0.00171164843317865
6490	GO:0071033	4.65852375308472e-05	1	3	3	nuclear retention of pre-mRNA at the site of transcription	BP	0.00172488081908462
4170	GO:0030628	4.66766326063966e-05	0.999998114108997	5	10	pre-mRNA 3'-splice site binding	MF	0.00172488081908462
6829	GO:0089701	4.66766326063966e-05	0.999998114108997	5	10	U2AF	CC	0.00172488081908462
4159	GO:0030581	4.68895110408451e-05	0.999998251476982	5	9	symbiont intracellular protein transport in host	BP	0.00172488081908462
6691	GO:0080034	4.68895110408451e-05	0.999998251476982	5	9	host response to induction by symbiont of tumor, nodule or growth in host	BP	0.00172488081908462
5206	GO:0043981	4.95198360719922e-05	0.999995372210945	8	16	histone H4-K5 acetylation	BP	0.00181262211839758
67	GO:0000154	5.16285854354559e-05	0.999995168304612	7	23	rRNA modification	BP	0.00188050128428454
175	GO:0000419	5.46497170477812e-05	0.999986349179597	15	97	RNA polymerase V complex	CC	0.00198078435221223
2559	GO:0009787	5.58157526064795e-05	0.999988010123777	13	64	regulation of abscisic acid-activated signaling pathway	BP	0.00200572823281823
4352	GO:0031593	5.58804457615034e-05	0.999996062819543	6	17	polyubiquitin modification-dependent protein binding	MF	0.00200572823281823
5110	GO:0043240	5.74254575785256e-05	0.99999937574003	3	6	Fanconi anaemia nuclear complex	CC	0.00205122624799815
137	GO:0000307	6.24721679093282e-05	0.999992198765751	8	37	cyclin-dependent protein kinase holoenzyme complex	CC	0.00222076543039218
2754	GO:0010072	6.84738011103389e-05	0.999972437125218	31	162	primary shoot apical meristem specification	BP	0.00242246548042989
5833	GO:0048825	7.53761623389011e-05	0.999965460101476	38	340	cotyledon development	BP	0.00265395878254207
431	GO:0003712	7.63532473085854e-05	0.9999741481137	22	140	transcription coregulator activity	MF	0.00267562042938237
4138	GO:0030422	7.92365792170532e-05	0.999967416088367	31	196	production of siRNA involved in RNA interference	BP	0.00275789010762914
1976	GO:0008168	7.94469289863411e-05	0.999951444319409	87	1214	methyltransferase activity	MF	0.00275789010762914
3694	GO:0016874	8.16942989681592e-05	0.999946900522329	112	1583	ligase activity	MF	0.00282265255406808
6557	GO:0071472	8.79271473816002e-05	0.999965212220514	27	314	cellular response to salt stress	BP	0.00302387594297466
1493	GO:0006333	8.85554403394652e-05	0.999973972432623	17	159	chromatin assembly or disassembly	BP	0.00303138391606484
2894	GO:0010267	9.48020739032928e-05	0.999950118335308	54	409	production of ta-siRNAs involved in RNA interference	BP	0.00323026052737764
2621	GO:0009880	9.87989025474867e-05	0.999961453905122	28	146	embryonic pattern specification	BP	0.00335100497906475
187	GO:0000461	0.000113145114223823	0.999995405109894	4	18	endonucleolytic cleavage to generate mature 3'-end of SSU-rRNA from (SSU-rRNA, 5.8S rRNA, LSU-rRNA)	BP	0.00382006837703628
1498	GO:0006342	0.000121837453664274	0.999930354641333	66	619	chromatin silencing	BP	0.00409484605633473
4324	GO:0031463	0.00012664980139521	0.99997161170142	12	82	Cul3-RING ubiquitin ligase complex	CC	0.00423732412450761
1388	GO:0006091	0.000134944836121032	0.999973193557647	10	215	generation of precursor metabolites and energy	BP	0.00449451404630141
4932	GO:0042325	0.000140431566369536	0.999984355065025	7	24	regulation of phosphorylation	BP	0.00463685798385792
3711	GO:0016929	0.00014047284127457	0.999980919026597	8	30	SUMO-specific protease activity	MF	0.00463685798385792
4236	GO:0031053	0.000142425648786065	0.999962125264267	15	73	primary miRNA processing	BP	0.00468042332055185
6028	GO:0051382	0.000144085112738298	0.999995016232788	4	9	kinetochore assembly	BP	0.00471400585657953
4310	GO:0031410	0.000148356827264923	0.999953818020769	18	109	cytoplasmic vesicle	CC	0.0048224676005844
3714	GO:0016973	0.000148704708267953	0.999977071263121	9	30	poly(A)+ mRNA export from nucleus	BP	0.0048224676005844
1194	GO:0005655	0.000152903566039899	0.99996834654135	11	61	nucleolar ribonuclease P complex	CC	0.00493287565833706
1202	GO:0005666	0.000153443521966124	0.999964783136475	12	85	RNA polymerase III complex	CC	0.00493287565833706
3006	GO:0010413	0.000154729357086464	0.999914840235869	56	604	glucuronoxylan metabolic process	BP	0.00495267907488014
6426	GO:0070552	0.00015597857988972	0.999994490247214	4	9	BRISC complex	CC	0.00497114491251978
1569	GO:0006464	0.000161345460490393	0.999941363114788	22	190	cellular protein modification process	BP	0.00512012160886681
1911	GO:0007346	0.000166076190877802	0.999929712394769	29	267	regulation of mitotic cell cycle	BP	0.00524772374081396
437	GO:0003727	0.000173611889913671	0.999956952530631	13	85	single-stranded RNA binding	MF	0.00546249495328377
5811	GO:0048589	0.000182489417515599	0.999923999141066	29	172	developmental growth	BP	0.00571748624199296
6467	GO:0070940	0.000188943754235955	0.999974505291374	8	24	dephosphorylation of RNA polymerase II C-terminal domain	BP	0.0058947262397496
3084	GO:0010589	0.000199179040960646	0.999963774341584	10	35	leaf proximal/distal pattern formation	BP	0.00618794045740763
4749	GO:0035064	0.000207503728552216	0.999973127504923	7	41	methylated histone binding	MF	0.00641959233855684
1187	GO:0005635	0.00021092754042774	0.999905269488521	32	288	nuclear envelope	CC	0.00649832597467796
256	GO:0000812	0.00021850955878031	0.999984812035411	5	16	Swr1 complex	CC	0.00670398206481996
436	GO:0003725	0.000231662813133283	0.999921894425811	19	128	double-stranded RNA binding	MF	0.00707816049713841
145	GO:0000338	0.000233218585128406	0.999969676186594	7	36	protein deneddylation	BP	0.0070963712692981
2299	GO:0009220	0.000234406469650312	0.99988758781607	36	439	pyrimidine ribonucleotide biosynthetic process	BP	0.00710328457620659
3999	GO:0019898	0.000237484734285597	0.999905348546261	25	191	extrinsic component of membrane	CC	0.00716719234819471
306	GO:0000993	0.000240062304697581	0.999977376003373	6	18	RNA polymerase II complex binding	MF	0.0072155312233086
3567	GO:0016575	0.00024566882690816	0.999938064070165	13	68	histone deacetylation	BP	0.0073541510370807
3707	GO:0016907	0.00024958052098436	0.999993108808593	4	6	G protein-coupled acetylcholine receptor activity	MF	0.00744112246838046
4417	GO:0032258	0.000262165336065904	1	3	3	protein localization by the Cvt pathway	BP	0.00778494174647105
1495	GO:0006336	0.000272572007462825	0.999992880081916	5	6	DNA replication-independent nucleosome assembly	BP	0.00806158969272051
5711	GO:0048193	0.000279631717105751	0.999848355510062	49	608	Golgi vesicle transport	BP	0.00823743791346583
105	GO:0000243	0.000297420516486435	0.999959872617201	7	35	commitment complex	CC	0.00872669563055833
6395	GO:0070390	0.00031274298437496	0.999993923578283	3	6	transcription export complex 2	CC	0.00914000642872906
4900	GO:0042162	0.000316751986448775	0.999942506590303	9	42	telomeric DNA binding	MF	0.00922072514882773
6322	GO:0061158	0.00031998918394705	0.999968696820193	6	17	3'-UTR-mediated mRNA destabilization	BP	0.00927843147491957
3996	GO:0019888	0.000334597159417271	0.999938097140138	9	46	protein phosphatase regulator activity	MF	0.00966410701848165
3107	GO:0010730	0.000339039785286795	0.999998786199814	2	3	negative regulation of hydrogen peroxide biosynthetic process	BP	0.00975431973700608
353	GO:0001676	0.000347725118916255	0.999909017917969	13	68	long-chain fatty acid metabolic process	BP	0.00996542453204182
3110	GO:0010789	0.000370917208189498	1	3	3	meiotic sister chromatid cohesion involved in meiosis I	BP	0.0105078997599738
6299	GO:0060623	0.000370917208189498	1	3	3	regulation of chromosome condensation	BP	0.0105078997599738
6620	GO:0071922	0.000370917208189498	1	3	3	regulation of cohesin loading	BP	0.0105078997599738
3096	GO:0010621	0.00039101663113211	0.999995280806296	3	4	negative regulation of transcription by transcription factor localization	BP	0.0109101017758144
5149	GO:0043522	0.00039101663113211	0.999995280806296	3	4	leucine zipper domain binding	MF	0.0109101017758144
6292	GO:0060341	0.00039101663113211	0.999995280806296	3	4	regulation of cellular localization	BP	0.0109101017758144
7056	GO:1900181	0.00039101663113211	0.999995280806296	3	4	negative regulation of protein localization to nucleus	BP	0.0109101017758144
1929	GO:0008022	0.000394161450022088	0.999946480027583	7	27	protein C-terminus binding	MF	0.0109565028626441
2036	GO:0008320	0.000410848534740184	0.999989173837966	3	9	protein transmembrane transporter activity	MF	0.0113489082933676
1810	GO:0006972	0.000413214459817662	0.999801784530922	33	488	hyperosmotic response	BP	0.0113489082933676
7346	GO:2000104	0.000414394005771262	1	3	3	negative regulation of DNA-dependent DNA replication	BP	0.0113489082933676
421	GO:0003682	0.000414417803517616	0.999727559360351	93	1425	chromatin binding	MF	0.0113489082933676
1987	GO:0008187	0.000417249035899515	0.999982173943399	4	8	poly-pyrimidine tract binding	MF	0.0113842781233986
87	GO:0000184	0.000420472294143093	0.999883253823716	14	62	nuclear-transcribed mRNA catabolic process, nonsense-mediated decay	BP	0.0114300446429927
2487	GO:0009660	0.000435236687795993	0.999951978434448	7	14	amyloplast organization	BP	0.0117880588628702
747	GO:0004407	0.000440063614335331	0.999915622754351	9	45	histone deacetylase activity	MF	0.0118752933007133
4685	GO:0034470	0.000458460397735884	0.999989830003362	3	6	ncRNA processing	BP	0.0123267497485786
1516	GO:0006368	0.00046575793821287	0.999873060633229	13	75	transcription elongation from RNA polymerase II promoter	BP	0.0124433030218622
4027	GO:0022627	0.000466161068035682	0.999857713700312	14	308	cytosolic small ribosomal subunit	CC	0.0124433030218622
4076	GO:0030131	0.000484271511663877	0.999895401654229	10	51	clathrin adaptor complex	CC	0.0128802286231752
1411	GO:0006139	0.00049547678297549	0.999800188549481	23	187	nucleobase-containing compound metabolic process	BP	0.0131310227000745
5574	GO:0046907	0.000509973483362558	0.999908228591656	8	61	intracellular transport	BP	0.0134669426285098
1153	GO:0005484	0.000515670649919718	0.99986109868019	12	134	SNAP receptor activity	MF	0.0135689280623004
4152	GO:0030544	0.000525375070912365	0.999970975474514	4	12	Hsp70 protein binding	MF	0.0137752598380356
4327	GO:0031490	0.000540953067791605	0.999851083957363	13	70	chromatin DNA binding	MF	0.0141335935803927
5078	GO:0043130	0.000549103234819836	0.999845008782466	13	94	ubiquitin binding	MF	0.0142960187262601
3869	GO:0019209	0.000561455991209334	1	3	3	kinase activator activity	MF	0.0144648278710865
4934	GO:0042327	0.000561455991209334	1	3	3	positive regulation of phosphorylation	BP	0.0144648278710865
5156	GO:0043550	0.000561455991209334	1	3	3	regulation of lipid kinase activity	BP	0.0144648278710865
811	GO:0004526	0.000574287706486643	0.999858622819157	11	72	ribonuclease P activity	MF	0.01474403924223
5174	GO:0043633	0.000592167115458782	1	3	3	polyadenylation-dependent RNA catabolic process	BP	0.0150982194886284
7170	GO:1902466	0.000592167115458782	1	3	3	positive regulation of histone H3-K27 trimethylation	BP	0.0150982194886284
1487	GO:0006310	0.000595338864221632	0.999690277329957	40	358	DNA recombination	BP	0.015126926330085
4380	GO:0031965	0.000597402742849572	0.999751091452052	24	184	nuclear membrane	CC	0.0151273831528416
5308	GO:0045156	0.00060803862499942	0.999918783271124	6	64	electron transporter, transferring electrons within the cyclic electron transport pathway of photosynthesis activity	MF	0.0153441556083471
2453	GO:0009616	0.000628521421519512	0.999653290969249	48	361	virus induced gene silencing	BP	0.0158070999684193
5383	GO:0045727	0.000633961612813892	0.999830585282623	12	77	positive regulation of translation	BP	0.0158504510278186
4503	GO:0032953	0.000634532526945402	1	3	3	regulation of (1->3)-beta-D-glucan biosynthetic process	BP	0.0158504510278186
5301	GO:0045131	0.000662981779090252	0.999976080997773	4	6	pre-mRNA branch point binding	MF	0.0165053443589001
4068	GO:0030121	0.000667370554312382	0.999975878578003	4	6	AP-1 adaptor complex	CC	0.0165588519415629
1984	GO:0008180	0.000678308393727713	0.999913081001778	6	31	COP9 signalosome	CC	0.016773954057601
1522	GO:0006383	0.000690575550609254	0.999869958474081	8	60	transcription by RNA polymerase III	BP	0.0170203854040161
4499	GO:0032934	0.000694671426603675	0.999982188729376	3	6	sterol binding	MF	0.0170644535824172
5008	GO:0042776	0.000729517437314819	0.999993135600921	2	6	mitochondrial ATP synthesis coupled proton transport	BP	0.017802151589128
5325	GO:0045259	0.000729517437314819	0.999993135600921	2	6	proton-transporting ATP synthase complex	CC	0.017802151589128
7199	GO:1903415	0.000752667943725995	1	3	3	flavonoid transport from endoplasmic reticulum to plant-type vacuole	BP	0.0183066670260198
1834	GO:0007021	0.000771685582937005	0.999899054733796	6	30	tubulin complex assembly	BP	0.0187076826237253
3524	GO:0016433	0.000816449954502723	0.999975554304339	3	7	rRNA (adenine) methyltransferase activity	MF	0.0197282057633762
39	GO:0000085	0.00082191574733449	0.999729297385511	15	132	mitotic G2 phase	BP	0.019795586435802
1489	GO:0006312	0.000867713083704221	0.999611144214364	26	242	mitotic recombination	BP	0.0208307485094448
1298	GO:0005849	0.000902127324221596	0.999884559400138	6	22	mRNA cleavage factor complex	CC	0.0215868266514384
2738	GO:0010048	0.000906504533616181	0.999560473310083	31	294	vernalization response	BP	0.0216215952308324
5054	GO:0043021	0.000914596950169756	0.999920886441995	5	12	ribonucleoprotein complex binding	MF	0.0217444689696308
6010	GO:0051276	0.000944146686953345	0.999648106133285	18	154	chromosome organization	BP	0.0223750660363238
289	GO:0000964	0.000973115736143889	1	3	3	mitochondrial RNA 5'-end processing	BP	0.022987916143923
7099	GO:1901485	0.00098031128271462	0.999935851292653	4	12	positive regulation of transcription factor catabolic process	BP	0.0230841453006111
6423	GO:0070536	0.00100594027017517	0.999933707964144	4	12	protein K63-linked deubiquitination	BP	0.0236124519291276
4668	GO:0034394	0.00101601495482785	0.999970232515916	3	6	protein localization to cell surface	BP	0.0237734638480923
3960	GO:0019725	0.00102168165798305	0.999899742850554	5	16	cellular homeostasis	BP	0.0238306440981915
739	GO:0004386	0.00102498601382372	0.999339938931136	77	666	helicase activity	MF	0.0238325364346307
6345	GO:0061799	0.00111587194456766	0.999992688101472	2	3	cyclic pyranopterin monophosphate synthase activity	MF	0.0257926162390913
1793	GO:0006913	0.00111626145476186	0.999535371296561	21	260	nucleocytoplasmic transport	BP	0.0257926162390913
177	GO:0000422	0.00112558320449479	0.999700503164879	11	67	autophagy of mitochondrion	BP	0.02592698509045
3486	GO:0016236	0.00117658104189982	0.999809775910312	7	25	macroautophagy	BP	0.027017516223004
5410	GO:0045893	0.00122344907677583	0.999124899797251	120	2069	positive regulation of transcription, DNA-templated	BP	0.0278785500157255
1221	GO:0005697	0.00123063574648003	1	3	3	telomerase holoenzyme complex	CC	0.0278785500157255
5144	GO:0043487	0.00123063574648003	1	3	3	regulation of RNA stability	BP	0.0278785500157255
6856	GO:0090306	0.00123063574648003	1	3	3	spindle assembly involved in meiosis	BP	0.0278785500157255
1188	GO:0005637	0.00124400060764144	0.999960855081861	3	6	nuclear inner membrane	CC	0.0278785500157255
6013	GO:0051291	0.00124400060764144	0.999960855081861	3	6	protein heterooligomerization	BP	0.0278785500157255
6890	GO:0090435	0.00124400060764144	0.999960855081861	3	6	protein localization to nuclear envelope	BP	0.0278785500157255
3057	GO:0010494	0.00124424148027988	0.999691243048986	10	58	cytoplasmic stress granule	CC	0.0278785500157255
129	GO:0000291	0.00134376371801432	0.999813926648662	6	22	nuclear-transcribed mRNA catabolic process, exonucleolytic	BP	0.0300172179169861
1781	GO:0006890	0.00134781124539348	0.999611956339889	12	65	retrograde vesicle-mediated transport, Golgi to ER	BP	0.0300172179169861
986	GO:0004819	0.00139003897526175	0.999917339260902	4	8	glutamine-tRNA ligase activity	MF	0.0307722999493573
1548	GO:0006425	0.00139003897526175	0.999917339260902	4	8	glutaminyl-tRNA aminoacylation	BP	0.0307722999493573
1500	GO:0006346	0.00139655593789803	0.9991846699072	50	440	methylation-dependent chromatin silencing	BP	0.0308242824024419
3026	GO:0010445	0.00141426538652102	0.999720724028506	8	33	nuclear dicing body	CC	0.0311222567498109
1515	GO:0006367	0.00142094155334082	0.999627497898116	10	101	transcription initiation from RNA polymerase II promoter	BP	0.0311763852979287
5299	GO:0045116	0.00145817020247471	0.999827153859711	5	29	protein neddylation	BP	0.0318985517073905
1654	GO:0006607	0.00150244548415015	0.999631311236516	10	42	NLS-bearing protein import into nucleus	BP	0.0327701531262719
3374	GO:0015880	0.00152090036474345	0.999943325028704	3	7	coenzyme A transport	BP	0.0330751096968032
6124	GO:0051879	0.00152628543173226	0.999785343997406	6	21	Hsp90 protein binding	MF	0.0330948811795553
5218	GO:0044090	0.00156136496613672	0.9998969653477	4	9	positive regulation of vacuole organization	BP	0.0337565279520904
351	GO:0001671	0.0015971200189522	0.999868312110898	4	18	ATPase activator activity	MF	0.0344288787758968
84	GO:0000179	0.0017328709351441	0.999924543231935	3	9	rRNA (adenine-N6,N6-)-dimethyltransferase activity	MF	0.0372466502745799
3548	GO:0016531	0.00174147795678316	0.999849307625403	4	21	copper chaperone activity	MF	0.037323153659289
1286	GO:0005829	0.00175248667071918	0.998507171082997	522	9464	cytosol	CC	0.0374505388534614
5920	GO:0050658	0.00176103255570149	1	3	3	RNA transport	BP	0.0375247109995874
182	GO:0000447	0.00179591323859057	0.999837223835618	4	29	endonucleolytic cleavage in ITS1 to separate SSU-rRNA from 5.8S rRNA and LSU-rRNA from tricistronic rRNA transcript (SSU-rRNA, 5.8S rRNA, LSU-rRNA)	BP	0.0378191508592202
4467	GO:0032549	0.00180218495769203	0.999637978191045	8	29	ribonucleoside binding	MF	0.0378191508592202
3431	GO:0016050	0.00181527227425328	0.999784113847972	5	21	vesicle organization	BP	0.0378191508592202
374	GO:0001934	0.00181576934744701	1	3	3	positive regulation of protein phosphorylation	BP	0.0378191508592202
2212	GO:0008907	0.00181576934744701	1	3	3	integrase activity	MF	0.0378191508592202
6341	GO:0061709	0.00181576934744701	1	3	3	reticulophagy	BP	0.0378191508592202
6342	GO:0061723	0.00181576934744701	1	3	3	glycophagy	BP	0.0378191508592202
6469	GO:0070969	0.00181576934744701	1	3	3	NA	NA	0.0378191508592202
230	GO:0000774	0.00184439527556972	0.999841771562525	4	18	adenyl-nucleotide exchange factor activity	MF	0.0383074681673104
3132	GO:0012502	0.00186077334511011	1	3	3	induction of programmed cell death	BP	0.0385393784698716
7320	GO:2000023	0.00187259450933625	1	3	3	regulation of lateral root development	BP	0.0386758765419894
2042	GO:0008353	0.00188519658564482	0.999643740807018	7	41	RNA polymerase II CTD heptapeptide repeat kinase activity	MF	0.0387728460273871
6126	GO:0051881	0.00188777719365152	0.999983814307251	2	3	regulation of mitochondrial membrane potential	BP	0.0387728460273871
6039	GO:0051455	0.00193670756009302	0.999873588584749	4	8	attachment of spindle microtubules to kinetochore involved in homologous chromosome segregation	BP	0.0396676335161435
4725	GO:0034728	0.00199405631640884	0.999826193573065	5	9	nucleosome organization	BP	0.0407294265290799
5382	GO:0045723	0.0020005684771166	0.999692678626503	6	25	positive regulation of fatty acid biosynthetic process	BP	0.0407498714044081
6617	GO:0071902	0.00202208288273978	1	3	3	positive regulation of protein serine/threonine kinase activity	BP	0.0410749473488405
5956	GO:0050999	0.00206792110323331	0.999981420569609	2	3	regulation of nitric-oxide synthase activity	BP	0.0418909825679647
5252	GO:0044431	0.00218194717520706	0.999841837974542	4	9	Golgi apparatus part	CC	0.0439765860770789
1214	GO:0005685	0.0021865046688956	0.999561978699277	7	61	U1 snRNP	CC	0.0439765860770789
4895	GO:0042138	0.00218871837657087	0.998820246782627	36	299	meiotic DNA double-strand break formation	BP	0.0439765860770789
2950	GO:0010332	0.00223531952599211	0.99884268903397	32	263	response to gamma radiation	BP	0.0447911993907471
671	GO:0004197	0.00228204485705363	0.998863158513325	28	321	cysteine-type endopeptidase activity	MF	0.0456038910082555
7212	GO:1903791	0.00231391394109459	0.999893302048173	3	8	uracil transmembrane transport	BP	0.0461161177370712
1591	GO:0006499	0.0023546010827219	0.998753897938471	33	346	N-terminal protein myristoylation	BP	0.0468008613054993
6905	GO:0090502	0.00250008510981664	0.9988457198976	23	247	RNA phosphodiester bond hydrolysis, endonucleolytic	BP	0.0495593278873572
6580	GO:0071561	0.00251325529289388	1	3	3	nucleus-vacuole junction	CC	0.0496871915391908
